# Rhizobial enzyme reveals pH-driven catalytic switching and ʟ-amino acid incorporation by ʟ,ᴅ-transpeptidases

**DOI:** 10.64898/2026.06.30.735398

**Authors:** Brooks J. Rady, Raj Bahadur, Caroline A. Evans, Stéphane Mesnage

## Abstract

Nearly all bacteria are surrounded by a mesh-like macromolecule called peptidoglycan that gives them their shape and helps them resist turgor pressure. To grow and maintain their peptidoglycan, bacteria produce a wide range of enzymes, including the relatively understudied ʟ,ᴅ-transpeptidase (LDT) family. LDTs can catalyse several different reactions and vary widely in copy number: some bacteria have none, whilst others have more than twenty. To better understand why some bacteria have so many LDTs, we examined 18 putative ones from *Rhizobium johnstonii*, a nitrogen-fixing, symbiotic bacterium. Heterologous expression revealed several highly active enzymes, one of which, Ldt_Rj8_, we further characterized in detail. *In vitro* assays showed that Ldt_Rj8_ was capable of ʟ,ᴅ-transpeptidation, carboxypeptidation, substitution, and endopeptidation, but that its preferred activity differed at different pHs. Ldt_Rj8_ particularly excelled at ʟ,ᴅ-substitution, utilizing all of the tested ᴅ-amino acids, and, surprisingly, most of the ʟ-amino acids as well. Ldt_Rj8_’s pH-modulated activity could help *R. johnstonii* respond to acidic conditions encountered throughout the rhizobium-legume symbiosis, and its ʟ-amino acid substitution activity, which we show to be a more general property of LDTs, may regulate ʟ,ᴅ-transpeptidation and explain the existence of isomeric muropeptides often reported in the literature.
