## Supplementary material for "Rhizobial enzyme reveals pH-driven catalytic switching and ʟ-amino acid incorporation by ʟ,ᴅ-transpeptidases": File S1. Muropeptide Quantifications: EV.1.csv

Match	Structure	Oligo State	Corrected Abundance (%)	Consolidated RT (min)	Consolidated Theo (Da)	Consolidated Delta (ppm)	Raw Abundance (%)	Relative Likelihood	Likelihood
1	gm-AEJA	1	46.7244	5.13	941.4077	-0.8	43.4436	1.0	1.0
180	gm-AEJA=gm-AEJA (4-3)	2	17.9459	7.27	1864.8048	0.2	16.6858	1.0	0.1887
2	gm(Anh)-AEJA	1	5.8288	7.94	921.3815	0.2	5.4195	1.0	0.0542
3	gm-AEJ	1	3.9261	4.45	870.3706	-0.6	3.6504	1.0	0.0365
4	g(DeAc)m-AEJA	1	3.4055	4.81	899.3971	-0.2	3.1664	1.0	0.03166
5	l-AEJA	1	3.1777	4.71	533.2333	-0.1	2.9546	1.0	0.02955
44	gm-AEJA=AEJA (4-3)	2	3.073	5.91	1384.6093	0.1	2.8572	1.0	0.0007155
45	gm-AEJA=gm(Anh)-AEJA (4-3)	2	2.6438	9.72	1844.7786	0.4	2.4582	1.0	0.02354
6	g(DeAc)mgm-AEJA	1	2.3486	5.42	1377.577	0.1	2.1837	1.0	0.02184
181	gm-AEJA=gm-AEJA=gm-AEJA (4-3, 4-3)	3	2.1605	8.58	2788.202	-0.4	2.0088	1.0	0.07249
46	gm-AEJA=l-AEJA (4-3)	2	1.402	7.4	1456.6304	0.4	1.3036	1.0	0.01284
7	gm(Anh)-AEJ	1	0.8777	6.79	850.3444	-0.1	0.8161	1.0	0.001978
8	gmgm-AEJA	1	0.6763	6.13	1419.5876	0.9	0.6288	1.0	0.006288
9	gm	1	0.6326	2.89	498.2061	-0.4	0.5882	1.0	0.005882
123	gm-AEJA=gm-AEJA=gm(Anh)-AEJA (4-3, 4-3)	3	0.6099	10.69	2768.1771	0.4	0.5671	1.0	0.01068
124	gm-AEJA=g(DeAc)mgm-AEJA (4-3)	2	0.5012	7.26	2300.9741	-1.2	0.466	1.0	0.009487
47	gm-AEJA=g(DeAc)m-AEJA (4-3)	2	0.4991	7.0	1822.7956	-0.2	0.4641	1.0	0.01376
187	gm-AEJA=gmgm-AEJA (4-3)	2	0.191	7.95	2342.9847	-0.3	0.1776	1.0	0.002732
10	AEJA	1	0.1771	1.98	461.2122	0.3	0.1647	1.0	0.001647
48	AEJA=gm(Anh)-AEJA (4-3)	2	0.1742	8.34	1364.5831	1.1	0.162	1.0	8.926e-5
126	gm-AEJA=gm-AEJA=AEJA (4-3, 4-3)	3	0.1667	7.55	2308.0078	0.5	0.155	1.0	0.01241
11	g(DeAc)mgm-AEJ	1	0.147	4.84	1306.5399	-0.0	0.1367	1.0	0.0007971
12	g(DeAc)m-AEJ	1	0.1354	4.26	828.36	0.8	0.1259	1.0	0.001156
49	gm(Anh)-AEJA=gm(Anh)-AEJA (4-3)	2	0.1255	12.18	1824.7571	-1.0	0.1167	1.0	0.002937
13	gmgm(Anh)-AEJA	1	0.1091	5.42	1399.5614	-2.0	0.1014	1.0	0.001014
50	g(DeAc)mgm-AEJA=g(DeAc)mgm-AEJA (4-3)	2	0.1088	7.08	2737.1448	0.0	0.1012	1.0	0.0004769
14	AEJ	1	0.1085	1.96	390.1751	0.1	0.1009	1.0	6.012e-5
15	gmgm	1	0.105	5.23	976.386	-0.4	0.0976	1.0	3.699e-5
16	g(DeAc)mgm(Anh)-AEJA	1	0.1046	7.94	1357.5508	-0.4	0.0973	1.0	0.000973
17	l-AEJ	1	0.0916	3.26	462.1962	0.1	0.0852	1.0	0.001079
18	g(DeAc)mgm	1	0.0814	4.53	934.3754	-0.4	0.0757	1.0	0.0001284
127	gm-AEJA=g(DeAc)mgm(Anh)-AEJA (4-3)	2	0.0741	9.59	2280.9479	0.3	0.0689	1.0	0.0004227
128	gm-AEJA=gm-AEJA=l-AEJA (4-3, 4-3)	3	0.0731	8.91	2380.0289	0.9	0.068	1.0	0.005663
129	gm-AEJA=gm(Anh)-AEJA=gm(Anh)-AEJA (4-3, 4-3)	3	0.0717	12.59	2748.1495	1.7	0.0667	1.0	0.000507
52	AEJA=l-AEJA (4-3)	2	0.0703	5.82	976.4349	1.1	0.0654	1.0	4.866e-5
130	gm-AEJA=AEJA=gm(Anh)-AEJA (4-3, 4-3)	3	0.0697	9.66	2287.9802	-0.1	0.0648	1.0	0.0007038
51	gm-AEJA=AEJ (4-3)	2	0.0677	5.79	1313.5722	1.4	0.0716	0.8794	0.0004383
53	gm-AEJ=gm-AEJV (3-3)	2	0.0651	9.29	1821.8004	-0.1	0.0605	1.0	1.387e-6
55	gm-AEJA=gmgm(Anh)-AEJA (4-3)	2	0.0633	10.3	2322.9585	1.5	0.0589	1.0	0.0004405
196	gm-AEJA=gm-AEJA=gm-AEJA=gm-AEJA (4-3, 4-3, 4-3)	4	0.0611	9.43	3711.5991	0.6	0.0568	1.0	0.008727
56	gm-AEJA=gm-AEJQ (4-3)	2	0.0607	6.92	1921.8276	0.3	0.0564	1.0	9.427e-5
131	gm-AEJA=gm-AEJA=g(DeAc)m-AEJA (4-3, 4-3)	3	0.0579	8.34	2746.1928	0.7	0.0538	1.0	0.002016
133	gm-AEJA=gm-AEJA=g(DeAc)mgm-AEJA (4-3, 4-3)	3	0.051	8.47	3224.3726	0.9	0.0474	1.0	0.002024
197	gm-AEJA=gm-AEJA=gm-AEJA=gm(Anh)-AEJA (4-3, 4-3, 4-3)	4	0.0427	11.23	3691.5729	0.9	0.0397	1.0	0.002464
59	l-AEJA=gm(Anh)-AEJA (4-3)	2	0.0421	10.18	1436.6042	1.5	0.0391	1.0	0.001601
20	gm-AEJS	1	0.0414	4.49	957.4026	-0.4	0.0385	1.0	0.000385
21	g(DeAc)m	1	0.0402	2.08	456.1955	0.4	0.0374	1.0	0.0001862
22	gmgm-AEJ	1	0.0394	5.63	1348.5505	-1.3	0.0366	1.0	0.0002295
136	AEJA=g(DeAc)m-AEJA (4-3)	2	0.0375	5.59	1342.5988	0.2	0.0349	1.0	5.215e-5
61	l-AEJA=g(DeAc)mgm-AEJA (4-3)	2	0.0351	7.79	1892.7998	1.5	0.0326	1.0	0.0006452
24	g(DeAc)mgm(Anh)-AEJ	1	0.0295	6.89	1286.5137	0.7	0.0274	1.0	3.552e-5
63	gm-AEJA=g(DeAc)m(Anh)-AEJA (4-3)	2	0.0291	9.43	1802.7694	-0.3	0.0271	1.0	7.863e-5
64	AEJA=g(DeAc)mgm-AEJA (4-3)	2	0.0289	5.97	1820.7786	-0.4	0.0269	1.0	3.597e-5
25	gm-AEJR	1	0.0258	15.81	1026.4717	-1.9	0.024	1.0	0.00024
26	gm-AEJQ	1	0.0233	4.94	998.4292	-0.8	0.0217	1.0	0.000217
67	gm-AEJA=gm-AEJA (4-3)	2	0.0215	8.27	1864.8062	0.3	0.02	1.0	0.1887
27	g(DeAc)m(Anh)-AEJA	1	0.0195	5.37	879.3709	-0.1	0.0181	1.0	0.000181
68	l-AEJA=g(DeAc)m-AEJA (4-3)	2	0.0194	7.08	1414.6212	-0.4	0.018	1.0	0.0009355
69	l-AEJA=l-AEJA (4-3)	2	0.0191	7.43	1048.456	1.2	0.0178	1.0	0.000873
139	gm-AEJA=gm-AEJA=g(DeAc)mgm(Anh)-AEJA (4-3, 4-3)	3	0.0186	10.52	3204.3464	0.8	0.0173	1.0	0.0002993
142	gm-AEJA=gm-AEJA=gmgm(Anh)-AEJA (4-3, 4-3)	3	0.0171	11.12	3246.357	1.2	0.0159	1.0	0.0002559
143	gm-AEJA=AEJA=AEJA (4-3, 4-3)	3	0.0169	6.34	1827.8109	0.7	0.0157	1.0	1.998e-5
29	l-AEJV	1	0.0167	13.04	561.2646	1.8	0.0155	1.0	1.123e-6
71	gm-AEJA=gm-AEJS (4-3)	2	0.0165	6.69	1880.8011	0.1	0.0153	1.0	0.0001673
145	gm-AEJA=l-AEJA=gm(Anh)-AEJA (4-3, 4-3)	3	0.0153	11.17	2360.0014	1.0	0.0142	1.0	0.0001699
30	gmgm(Anh)-AEJ	1	0.0152	7.59	1328.5242	1.5	0.0141	1.0	3.702e-5
146	g(DeAc)m-AEJA=g(DeAc)mgm-AEJA (4-3)	2	0.0151	7.01	2258.9636	-0.5	0.014	1.0	0.0006914
213	gm-AEJA=gm-AEJS (4-3)	2	0.013	7.08	1880.7998	0.2	0.0121	1.0	0.0001673
31	gm-AEJG	1	0.0127	4.62	927.3921	0.2	0.0118	1.0	0.000118
149	gm-AEJA=gm-AEJA=g(DeAc)m(Anh)-AEJA (4-3, 4-3)	3	0.0124	10.42	2726.1665	1.3	0.0115	1.0	0.0001177
72	gm-AEJ=l-AEJA (3-3)	2	0.0122	6.89	1385.5933	0.5	0.0152	0.7445	0.001079
78	gmgm-AEJA=AEJA (4-3)	2	0.0122	6.69	1862.7892	1.1	0.0113	1.0	1.036e-5
32	g(DeAc)m-AEJV	1	0.012	4.97	927.4284	-1.5	0.0112	1.0	1.203e-6
218	gm-AEJA=gm-AEJA=gm(Anh)-AEJA=gm(Anh)-AEJA (4-3, 4-3, 4-3)	4	0.0115	12.91	3671.5579	-1.5	0.0107	1.0	2.042e-5
80	g(DeAc)mgm-AEJA=g(DeAc)mgm(Anh)-AEJA (4-3)	2	0.0109	9.5	2717.1186	0.5	0.0101	1.0	2.125e-5
81	AEJ=AEJ (3-3)	2	0.0108	10.49	762.3396	1.4	0.01	1.0	1.018e-6
150	gm-AEJA=gm-AEJA=gmgm-AEJA (4-3, 4-3)	3	0.0106	9.05	3266.3832	1.2	0.0099	1.0	0.0007716
51	gm-AEJ=AEJA (3-3)	2	0.0093	5.79	1313.5722	1.4	0.0716	0.1206	6.012e-5
210	gm-AEJA=gm-AEJ (4-3)	2	0.009	6.79	1793.7677	-0.2	0.0168	0.5	0.01586
210	gm-AEJ=gm-AEJA (3-3)	2	0.009	6.79	1793.7677	-0.2	0.0168	0.5	0.01586
89	gmgm-AEJA=g(DeAc)mgm-AEJA (4-3)	2	0.0089	8.02	2779.154	0.5	0.0083	1.0	0.0001373
157	gm-AEJA=gm-AEJA=gm-AEJQ (4-3, 4-3)	3	0.0071	8.27	2845.2248	0.8	0.0066	1.0	0.000245
98	g(DeAc)m-AEJA=g(DeAc)m-AEJA (4-3)	2	0.0066	6.46	1780.785	0.4	0.0061	1.0	0.001003
230	gm-AEJA=gm-AEJA=gm-AEJA=AEJA (4-3, 4-3, 4-3)	4	0.0065	8.63	3231.4036	-0.5	0.006	1.0	0.0006734
160	gm(Anh)-AEJA=gm(Anh)-AEJA=gm(Anh)-AEJA (4-3, 4-3)	3	0.0063	14.34	2728.1233	1.2	0.0059	1.0	6.325e-5
231	gm-AEJA=gm-AEJA=AEJA=gm(Anh)-AEJA (4-3, 4-3, 4-3)	4	0.0063	10.47	3211.3774	1.1	0.0059	1.0	0.0002815
161	AEJA=gm(Anh)-AEJA=gm(Anh)-AEJA (4-3, 4-3)	3	0.0062	11.72	2267.954	1.3	0.0058	1.0	1.922e-6
37	gm-AEJN	1	0.006	6.37	984.4135	1.1	0.0056	1.0	5.6e-5
102	gm-AEJ=l-AEJ (3-3)	2	0.006	6.49	1314.5562	1.1	0.0056	1.0	3.11e-5
38	l-AEJR	1	0.0058	10.53	618.2973	-3.7	0.0054	1.0	7.091e-6
103	gm-AEJ=gm-AEJ (3-3)	2	0.0058	6.5	1722.7319	0.4	0.0054	1.0	0.001333
164	gm-AEJA=l-AEJA=g(DeAc)mgm-AEJA (4-3, 4-3)	3	0.0057	9.04	2816.1982	0.9	0.0053	1.0	0.0001416
39	gm-AEJT	1	0.0056	6.72	971.4196	-0.5	0.0052	1.0	5.2e-5
105	gm(Anh)-AEJA=gmgm(Anh)-AEJA (4-3)	2	0.0056	12.6	2302.9323	1.1	0.0052	1.0	5.495e-5
99	gm-AEJA=gm-AEJG (4-3)	2	0.0055	6.76	1850.7905	-0.2	0.0059	0.8662	5.126e-5
106	gm-AEJ=gm(Anh)-AEJ (3-3)	2	0.0055	7.5	1702.7044	0.6	0.0051	1.0	0.0002979
235	gm-AEJA=gm-AEJA=gmgm(Anh)-AEJA (4-3, 4-3)	3	0.0054	8.47	3246.3556	-0.7	0.005	1.0	0.0002559
107	AEJA=gmgm(Anh)-AEJA (4-3)	2	0.0052	8.97	1842.763	1.2	0.0048	1.0	1.67e-6
165	gm-AEJA=gm(Anh)-AEJA=gm(Anh)-AEJA (4-3, 4-3)	3	0.0051	9.13	2748.1495	0.7	0.0047	1.0	0.000507
108	AEJA=AEJA (4-3)	2	0.0049	4.33	904.4138	0.7	0.0046	1.0	2.713e-6
166	gm-AEJA=gm-AEJ=gm-AEJV (4-3, 3-3)	3	0.0049	10.49	2745.1975	1.9	0.0046	1.0	0.0002628
110	gm-AEJ=l-AEJR (3-3)	2	0.0047	16.65	1470.6573	-4.9	0.0044	1.0	1.971e-6
169	AEJA=AEJA=gm(Anh)-AEJA (4-3, 4-3)	3	0.0045	8.47	1807.7847	-0.2	0.0042	1.0	2.668e-6
72	gm-AEJA=l-AEJ (4-3)	2	0.0042	6.89	1385.5933	0.5	0.0152	0.2555	0.0003701
41	gm-AEJV	1	0.0041	8.33	969.439	0.7	0.0038	1.0	3.8e-5
115	l-AEJA=gmgm(Anh)-AEJA (4-3)	2	0.004	8.08	1914.7841	-0.0	0.0037	1.0	2.996e-5
172	gm-AEJA=AEJA=l-AEJA (4-3, 4-3)	3	0.004	7.72	1899.8321	1.4	0.0037	1.0	0.0002841
173	gm-AEJA=gmgm-AEJA=AEJA (4-3, 4-3)	3	0.004	7.99	2786.1877	1.5	0.0037	1.0	4.909e-5
100	gm-AEJA=gm(Anh)-AEJ (4-3)	2	0.0039	8.08	1773.7415	1.3	0.0057	0.6419	0.003545
42	gm(Anh)-AEJS	1	0.0039	12.86	937.3764	2.4	0.0036	1.0	2.087e-5
175	gm-AEJ=g(DeAc)m-AEJV (3-3)	2	0.0038	11.99	1779.7885	3.0	0.0035	1.0	4.088e-6
117	gmgm-AEJA=g(DeAc)mgm(Anh)-AEJA (4-3)	2	0.0034	10.11	2759.1278	0.8	0.0032	1.0	6.118e-6
119	gm-AEJA=gm(Anh)-AEJS (4-3)	2	0.0031	6.42	1860.7735	1.1	0.0029	1.0	1.564e-5
121	gm(Anh)-AEJA=g(DeAc)mgm(Anh)-AEJA (4-3)	2	0.0026	11.91	2260.9217	1.6	0.0024	1.0	5.273e-5
120	AEJ=gm(Anh)-AEJA (3-3)	2	0.0023	7.62	1293.546	1.5	0.0027	0.8027	5.468e-5
100	gm-AEJ=gm(Anh)-AEJA (3-3)	2	0.0022	8.08	1773.7415	1.3	0.0057	0.3581	0.001978
122	AEJA=AEJ (4-3)	2	0.0012	4.35	833.3767	0.6	0.0023	0.5	1.662e-6
122	AEJ=AEJA (3-3)	2	0.0012	4.35	833.3767	0.6	0.0023	0.5	1.662e-6
99	gm-AEJ=gm-AEJQ (3-3)	2	0.0008	6.76	1850.7905	-0.2	0.0059	0.1338	7.921e-6
120	AEJA=gm(Anh)-AEJ (4-3)	2	0.0006	7.62	1293.546	1.5	0.0027	0.1973	1.344e-5
