## Supplementary material for "Rhizobial enzyme reveals pH-driven catalytic switching and ʟ-amino acid incorporation by ʟ,ᴅ-transpeptidases": File S1. Muropeptide Quantifications: EV.2.csv

Match	Structure	Oligo State	Corrected Abundance (%)	Consolidated RT (min)	Consolidated Theo (Da)	Consolidated Delta (ppm)	Raw Abundance (%)	Relative Likelihood	Likelihood
1	gm-AEJA	1	46.0327	5.43	941.4077	-1.6	43.4244	1.0	1.0
152	gm-AEJA=gm-AEJA (4-3)	2	14.4894	7.28	1864.8048	-0.3	13.6684	1.0	0.1886
39	gm-AEJA=AEJA (4-3)	2	7.5541	6.04	1384.6093	-0.3	7.1261	1.0	0.0008194
2	gm(Anh)-AEJA	1	6.9123	7.96	921.3815	-1.1	6.5206	1.0	0.06521
3	gmgm-AEJA	1	3.653	6.24	1419.5876	-0.1	3.446	1.0	0.03446
4	gm-AEJ	1	3.5607	4.98	870.3706	-1.2	3.3589	1.0	0.03359
40	gm-AEJA=gm(Anh)-AEJA (4-3)	2	3.0201	9.72	1844.7786	-0.4	2.849	1.0	0.02832
5	g(DeAc)mgm-AEJA	1	2.2145	5.62	1377.577	-1.1	2.089	1.0	0.02089
154	gm-AEJA=gm-AEJA=gm-AEJA (4-3, 4-3)	3	1.589	8.56	2788.202	-0.7	1.499	1.0	0.05935
6	g(DeAc)m-AEJA	1	1.472	5.2	899.3971	-1.0	1.3886	1.0	0.01389
7	l-AEJA	1	1.0558	5.14	533.2333	-0.3	0.996	1.0	0.00996
8	gm	1	0.9319	2.89	498.2061	-0.8	0.8791	1.0	0.008791
9	gm(Anh)-AEJ	1	0.8665	6.91	850.3444	-0.3	0.8174	1.0	0.00219
156	gm-AEJA=gmgm-AEJA (4-3)	2	0.7715	7.91	2342.9847	-0.8	0.7278	1.0	0.01496
158	gm-AEJA=gm-AEJA=gm(Anh)-AEJA (4-3, 4-3)	3	0.4303	10.53	2768.1758	-0.6	0.4059	1.0	0.01237
41	AEJA=gm(Anh)-AEJA (4-3)	2	0.4302	8.35	1364.5831	-0.3	0.4058	1.0	0.000123
10	gmgm	1	0.3843	5.5	976.386	-1.3	0.3625	1.0	0.0003029
42	gm-AEJA=l-AEJA (4-3)	2	0.3722	7.43	1456.6304	0.2	0.3511	1.0	0.004325
98	gm-AEJA=g(DeAc)mgm-AEJA (4-3)	2	0.3368	7.27	2300.9741	-2.1	0.3177	1.0	0.009071
159	gm-AEJA=gm-AEJA=AEJA (4-3, 4-3)	3	0.332	7.51	2308.0065	-0.4	0.3132	1.0	0.03094
11	gmgm-AEJ	1	0.2205	5.65	1348.5505	-1.4	0.208	1.0	0.001157
43	gm(Anh)-AEJA=gm(Anh)-AEJA (4-3)	2	0.2085	12.09	1824.7524	0.3	0.1967	1.0	0.004252
12	AEJA	1	0.2	1.97	461.2122	0.3	0.1887	1.0	0.001887
44	gm-AEJA=gmgm(Anh)-AEJA (4-3)	2	0.1885	10.14	2322.9585	-0.4	0.1778	1.0	0.0007491
13	gmgm(Anh)-AEJA	1	0.1829	8.7	1399.5614	-0.0	0.1725	1.0	0.001725
99	gm-AEJA=g(DeAc)m-AEJA (4-3)	2	0.1794	7.04	1822.7943	0.4	0.1692	1.0	0.00603
45	gmgm-AEJA=AEJA (4-3)	2	0.1788	6.73	1862.7892	0.1	0.1687	1.0	6.503e-5
14	g(DeAc)mgm-AEJ	1	0.1412	5.19	1306.5399	-0.6	0.1332	1.0	0.0007017
101	gm-AEJA=AEJA=gm(Anh)-AEJA (4-3, 4-3)	3	0.122	9.63	2287.9802	-1.2	0.1151	1.0	0.001762
15	g(DeAc)mgm(Anh)-AEJA	1	0.1213	7.92	1357.5508	-1.2	0.1144	1.0	0.001144
16	g(DeAc)mgm	1	0.1143	5.06	934.3754	-1.3	0.1078	1.0	0.0001836
163	gm-AEJA=gm-AEJA=AEJA=gmgm(Anh)-AEJA (4-3, 4-3, 4-3)	4	0.0932	9.72	3689.5572	-1.1	0.0879	1.0	1.259e-5
17	AEJ	1	0.0841	1.97	390.1751	0.3	0.0793	1.0	6.338e-5
103	gm-AEJA=g(DeAc)mgm(Anh)-AEJA (4-3)	2	0.0828	9.57	2280.9479	-0.4	0.0781	1.0	0.0004968
104	gm-AEJA=gm(Anh)-AEJA=gm(Anh)-AEJA (4-3, 4-3)	3	0.0794	12.51	2748.1495	0.4	0.0749	1.0	0.0008542
46	AEJA=l-AEJA (4-3)	2	0.0793	5.98	976.4349	-1.2	0.0748	1.0	1.879e-5
164	g(DeAc)mgm-AEJA=g(DeAc)mgm-AEJA (4-3)	2	0.0756	7.1	2737.1435	-0.2	0.0713	1.0	0.0004364
48	AEJA=g(DeAc)mgm-AEJA (4-3)	2	0.0615	6.1	1820.7786	-0.8	0.058	1.0	3.942e-5
47	gm-AEJA=AEJ (4-3)	2	0.0594	5.6	1313.5722	-1.4	0.0664	0.8446	0.0003444
166	gm-AEJA=gm-AEJA=gm-AEJA=gm-AEJA (4-3, 4-3, 4-3)	4	0.0509	9.4	3711.5991	-0.1	0.048	1.0	0.006509
105	gm-AEJA=gm-AEJA=gmgm-AEJA (4-3, 4-3)	3	0.0493	9.01	3266.3832	0.3	0.0465	1.0	0.00316
19	gm-AEJS	1	0.048	5.03	957.4026	-0.9	0.0453	1.0	0.000453
107	AEJA=g(DeAc)m-AEJA (4-3)	2	0.0479	5.76	1342.5988	-0.2	0.0452	1.0	2.62e-5
106	gm-AEJA=AEJA=AEJA (4-3, 4-3)	3	0.0479	6.37	1827.8109	0.1	0.0452	1.0	5.906e-5
50	AEJA=gmgm(Anh)-AEJA (4-3)	2	0.0371	10.32	1842.763	0.0	0.035	1.0	3.255e-6
110	gm-AEJA=gm-AEJA=g(DeAc)mgm-AEJA (4-3, 4-3)	3	0.0355	8.47	3224.3726	0.0	0.0335	1.0	0.00138
169	gm-AEJA=gm-AEJA=gm-AEJA=gm(Anh)-AEJA (4-3, 4-3, 4-3)	4	0.0327	11.12	3691.5729	0.5	0.0308	1.0	0.001763
20	g(DeAc)mgm(Anh)-AEJ	1	0.0314	6.98	1286.5137	-0.2	0.0296	1.0	3.843e-5
21	g(DeAc)m	1	0.0307	2.08	456.1955	0.3	0.029	1.0	0.0001221
54	l-AEJA=g(DeAc)mgm-AEJA (4-3)	2	0.0284	7.79	1892.7998	0.7	0.0268	1.0	0.0002081
22	l-AEJ	1	0.0278	3.26	462.1962	0.1	0.0262	1.0	0.0003345
112	gm-AEJA=gm-AEJA=gmgm(Anh)-AEJA (4-3, 4-3)	3	0.0263	10.96	3246.357	0.1	0.0248	1.0	0.0007721
171	gm-AEJA=gm-AEJQ (4-3)	2	0.0251	6.95	1921.8263	-0.3	0.0237	1.0	8.859e-5
24	gmgm(Anh)-AEJ	1	0.0239	7.63	1328.5242	0.7	0.0225	1.0	5.794e-5
173	gm-AEJA=gmgm-AEJA=AEJA (4-3, 4-3)	3	0.0233	8.06	2786.1863	-0.6	0.022	1.0	0.0007326
56	l-AEJA=gm(Anh)-AEJA (4-3)	2	0.0232	10.08	1436.6042	-0.2	0.0219	1.0	0.0006495
174	gm-AEJA=gm-AEJA=g(DeAc)m-AEJA (4-3, 4-3)	3	0.0231	8.33	2746.1914	-0.3	0.0218	1.0	0.0007347
25	gm-AEJQ	1	0.0216	5.27	998.4292	-0.8	0.0204	1.0	0.000204
175	gm-AEJA=gm-AEJS (4-3)	2	0.0205	6.73	1880.7998	-0.3	0.0193	1.0	0.0001967
115	gm-AEJA=g(DeAc)m(Anh)-AEJA (4-3)	2	0.0196	9.43	1802.7681	-0.2	0.0185	1.0	6.818e-5
177	gm-AEJA=gm-AEJA=l-AEJA (4-3, 4-3)	3	0.0196	8.88	2380.0276	0.1	0.0185	1.0	0.001525
178	gm-AEJA=gm-AEJA=gm-AEJA=AEJA (4-3, 4-3, 4-3)	4	0.0193	8.6	3231.4036	-1.1	0.0182	1.0	0.00136
57	gmgm-AEJA=g(DeAc)mgm-AEJA (4-3)	2	0.0187	7.82	2779.154	0.9	0.0176	1.0	0.0007199
27	g(DeAc)m-AEJ	1	0.0182	4.79	828.36	-0.3	0.0172	1.0	0.0004664
29	g(DeAc)m(Anh)-AEJA	1	0.0166	5.62	879.3709	-1.8	0.0157	1.0	0.000157
185	g(DeAc)mgm-AEJA=g(DeAc)mgm(Anh)-AEJA (4-3)	2	0.0165	9.46	2717.1172	0.1	0.0156	1.0	2.39e-5
186	gm-AEJA=gm-AEJA=AEJA=gm(Anh)-AEJA (4-3, 4-3, 4-3)	4	0.0147	10.25	3211.3774	0.3	0.0139	1.0	0.0004998
60	AEJA=AEJA (4-3)	2	0.0144	4.93	904.4138	-0.1	0.0136	1.0	3.561e-6
118	gm-AEJA=gm-AEJA=g(DeAc)mgm(Anh)-AEJA (4-3, 4-3)	3	0.0141	10.32	3204.3464	-0.1	0.0133	1.0	0.0003391
120	gm(Anh)-AEJA=gm(Anh)-AEJA=gm(Anh)-AEJA (4-3, 4-3)	3	0.0129	14.34	2728.1233	0.1	0.0122	1.0	0.0001283
190	gmgm-AEJA=gmgm-AEJA (4-3)	2	0.0123	8.69	2821.1646	-0.0	0.0116	1.0	0.001187
64	gm-AEJA=gm-AEJA (4-3)	2	0.0116	8.27	1864.8062	-0.1	0.0109	1.0	0.1886
122	AEJA=gm(Anh)-AEJA=gm(Anh)-AEJA (4-3, 4-3)	3	0.0116	11.64	2267.954	0.1	0.0109	1.0	3.712e-6
58	gm-AEJA=gm(Anh)-AEJ (4-3)	2	0.0115	7.91	1773.7415	-0.7	0.0175	0.6184	0.00355
67	gm(Anh)-AEJA=gmgm(Anh)-AEJA (4-3)	2	0.011	12.51	2302.9323	0.1	0.0104	1.0	0.0001125
47	gm-AEJ=AEJA (3-3)	2	0.0109	5.6	1313.5722	-1.4	0.0664	0.1554	6.338e-5
31	gm-AEJN	1	0.0107	6.5	984.4135	-0.1	0.0101	1.0	0.000101
195	gm-AEJA=gm-AEJA=gm(Anh)-AEJA=gm(Anh)-AEJA (4-3, 4-3, 4-3)	4	0.0107	12.89	3671.5467	0.6	0.0101	1.0	0.0003252
71	gmgm-AEJA=g(DeAc)mgm(Anh)-AEJA (4-3)	2	0.0104	10.02	2759.1278	-0.0	0.0098	1.0	3.942e-5
68	gmgm-AEJA=AEJ (4-3)	2	0.0095	7.7	1791.7521	-0.2	0.0103	0.8744	2.733e-5
63	gm-AEJ=l-AEJA (3-3)	2	0.0091	6.82	1385.5933	-1.0	0.0115	0.7462	0.0003345
182	gm-AEJA=gm-AEJ (4-3)	2	0.0086	6.97	1793.7677	-0.4	0.0162	0.5	0.01459
182	gm-AEJ=gm-AEJA (3-3)	2	0.0086	6.97	1793.7677	-0.4	0.0162	0.5	0.01459
125	gm-AEJA=gm(Anh)-AEJA=g(DeAc)mgm(Anh)-AEJA (4-3, 4-3)	3	0.0077	12.6	3184.3202	0.5	0.0073	1.0	1.998e-5
58	gm-AEJ=gm(Anh)-AEJA (3-3)	2	0.0071	7.91	1773.7415	-0.7	0.0175	0.3816	0.00219
33	gm-AEJR	1	0.0069	15.78	1026.4717	-1.9	0.0065	1.0	6.5e-5
77	gmgm-AEJA=gmgm(Anh)-AEJA (4-3)	2	0.0069	10.57	2801.1384	-0.4	0.0065	1.0	5.944e-5
126	gm-AEJA=g(DeAc)mgm-AEJA=g(DeAc)mgm-AEJA (4-3, 4-3)	3	0.0068	8.24	3660.5419	1.3	0.0064	1.0	0.0003096
131	AEJA=AEJA=gm(Anh)-AEJA (4-3, 4-3)	3	0.0065	8.44	1807.7847	0.4	0.0061	1.0	7.657e-6
35	gm-AEJG	1	0.0064	5.2	927.3921	-0.3	0.006	1.0	6.0e-5
79	gm-AEJ=gm-AEJ (3-3)	2	0.0064	6.55	1722.7319	0.1	0.006	1.0	0.001128
134	gm-AEJA=gm(Anh)-AEJA=gmgm(Anh)-AEJA (4-3, 4-3)	3	0.0056	13.0	3226.3294	1.0	0.0053	1.0	4.516e-5
208	gm-AEJA=gm-AEJA=g(DeAc)m(Anh)-AEJA (4-3, 4-3)	3	0.0055	10.25	2726.1652	0.0	0.0052	1.0	8.034e-5
139	g(DeAc)m-AEJA=g(DeAc)mgm-AEJA (4-3)	2	0.0052	7.02	2258.9636	0.0	0.0049	1.0	0.0002901
84	l-AEJA=g(DeAc)mgm(Anh)-AEJA (4-3)	2	0.0051	10.18	1872.7735	-0.0	0.0048	1.0	1.139e-5
211	gm-AEJA=AEJA=gm(Anh)-AEJA=gm(Anh)-AEJA (4-3, 4-3, 4-3)	4	0.0051	12.21	3191.3512	0.1	0.0048	1.0	4.733e-5
86	AEJA=g(DeAc)mgm(Anh)-AEJA (4-3)	2	0.005	8.2	1800.7524	1.0	0.0047	1.0	2.159e-6
87	gm(Anh)-AEJA=g(DeAc)mgm(Anh)-AEJA (4-3)	2	0.0049	11.82	2260.9217	-1.7	0.0046	1.0	7.46e-5
140	gm-AEJA=l-AEJA=g(DeAc)mgm-AEJA (4-3, 4-3)	3	0.0049	9.05	2816.1982	-0.0	0.0046	1.0	0.0001164
74	AEJA=AEJ (4-3)	2	0.0041	4.93	833.3767	-0.3	0.0078	0.5	1.496e-6
74	AEJ=AEJA (3-3)	2	0.0041	4.93	833.3767	-0.3	0.0078	0.5	1.496e-6
37	gm-AEJK	1	0.0039	5.88	998.4656	0.3	0.0037	1.0	3.7e-5
92	l-AEJA=gmgm(Anh)-AEJA (4-3)	2	0.0039	7.79	1914.7841	-0.9	0.0037	1.0	1.718e-5
88	AEJ=gm(Anh)-AEJA (3-3)	2	0.0036	7.91	1293.546	0.3	0.0044	0.7702	5.171e-5
147	gm-AEJA=gm-AEJA=gm-AEJQ (4-3, 4-3)	3	0.0034	8.25	2845.2248	-0.0	0.0032	1.0	0.0001029
95	gmgm-AEJA=l-AEJA (4-3)	2	0.0033	8.17	1934.8103	1.3	0.0031	1.0	0.0003432
218	gm-AEJA=gm-AEJA=gm-AEJA=g(DeAc)mgm-AEJA (4-3, 4-3, 4-3)	4	0.0033	9.27	4147.7684	-0.0	0.0031	1.0	0.0001455
63	gm-AEJA=l-AEJ (4-3)	2	0.0031	6.82	1385.5933	-1.0	0.0115	0.2538	0.0001138
148	gm-AEJA=AEJA=gmgm(Anh)-AEJA (4-3, 4-3)	3	0.0031	11.16	2766.1614	0.2	0.0029	1.0	0.000152
220	gm-AEJA=gm-AEJN (4-3)	2	0.0029	8.49	1907.8107	-0.0	0.0027	1.0	4.386e-5
150	gm-AEJA=AEJA=l-AEJA (4-3, 4-3)	3	0.0028	7.62	1899.8321	-0.7	0.0026	1.0	0.0003248
38	gm-AEJV	1	0.0027	8.34	969.439	-0.3	0.0025	1.0	2.5e-5
68	gmgm-AEJ=AEJA (3-3)	2	0.0014	7.7	1791.7521	-0.2	0.0103	0.1256	3.925e-6
88	AEJA=gm(Anh)-AEJ (4-3)	2	0.0011	7.91	1293.546	0.3	0.0044	0.2298	1.542e-5
