## Supplementary material for "Rhizobial enzyme reveals pH-driven catalytic switching and ʟ-amino acid incorporation by ʟ,ᴅ-transpeptidases": File S1. Muropeptide Quantifications: EV.3.csv

Match	Structure	Oligo State	Corrected Abundance (%)	Consolidated RT (min)	Consolidated Theo (Da)	Consolidated Delta (ppm)	Raw Abundance (%)	Relative Likelihood	Likelihood
1	gm-AEJA	1	40.0141	5.16	941.4077	-0.6	37.0661	1.0	1.0
141	gm-AEJA=gm-AEJA (4-3)	2	13.9003	7.26	1864.8048	0.3	12.8762	1.0	0.1374
2	g(DeAc)m-AEJA	1	9.3532	4.86	899.3971	0.0	8.6641	1.0	0.08664
3	gm-AEJ	1	6.3111	4.54	870.3706	-0.4	5.8461	1.0	0.05846
45	gm-AEJA=AEJA (4-3)	2	5.8434	5.91	1384.6093	0.3	5.4129	1.0	0.0008433
4	gm(Anh)-AEJA	1	5.0845	7.94	921.3815	0.3	4.7099	1.0	0.0471
46	gm-AEJA=gm(Anh)-AEJA (4-3)	2	2.7373	9.72	1844.7786	0.3	2.5356	1.0	0.01746
5	gmgm-AEJA	1	2.0202	6.13	1419.5876	0.7	1.8714	1.0	0.01871
6	g(DeAc)mgm-AEJA	1	1.8497	5.44	1377.577	0.4	1.7134	1.0	0.01713
47	gm-AEJA=g(DeAc)m-AEJA (4-3)	2	1.6854	7.0	1822.7956	-0.3	1.5612	1.0	0.03211
144	gm-AEJA=gm-AEJA=gm-AEJA (4-3, 4-3)	3	1.3915	8.57	2788.202	0.1	1.289	1.0	0.04773
7	gm	1	1.1303	2.89	498.2061	-0.4	1.047	1.0	0.01047
8	gm(Anh)-AEJ	1	1.1002	6.81	850.3444	-0.3	1.0191	1.0	0.002753
9	l-AEJA	1	0.9587	4.79	533.2333	0.8	0.8881	1.0	0.008881
10	g(DeAc)m-AEJ	1	0.7393	4.37	828.36	0.0	0.6848	1.0	0.005065
48	gm-AEJA=l-AEJA (4-3)	2	0.4889	7.4	1456.6304	0.4	0.4529	1.0	0.003292
145	gm-AEJA=gm-AEJA=gm(Anh)-AEJA (4-3, 4-3)	3	0.458	10.73	2768.1758	-0.6	0.4243	1.0	0.009398
49	AEJA=gm(Anh)-AEJA (4-3)	2	0.3921	8.33	1364.5831	0.7	0.3632	1.0	0.0001072
146	gm-AEJA=gmgm-AEJA (4-3)	2	0.3571	7.91	2342.9847	0.1	0.3308	1.0	0.006937
104	gm-AEJA=g(DeAc)mgm-AEJA (4-3)	2	0.3459	7.23	2300.9741	-1.0	0.3204	1.0	0.006351
105	AEJA=g(DeAc)m-AEJA (4-3)	2	0.2716	5.61	1342.5988	0.2	0.2516	1.0	0.0001971
12	AEJA	1	0.2456	1.97	461.2122	0.3	0.2275	1.0	0.002275
147	gm-AEJA=gm-AEJA=AEJA (4-3, 4-3)	3	0.2325	7.51	2308.0065	0.1	0.2154	1.0	0.02006
14	gmgm-AEJ	1	0.1964	5.47	1348.5505	0.1	0.1819	1.0	0.001094
51	gm(Anh)-AEJA=gm(Anh)-AEJA (4-3)	2	0.1774	12.17	1824.7524	0.7	0.1643	1.0	0.002218
15	g(DeAc)mgm-AEJ	1	0.1558	4.87	1306.5399	-0.3	0.1443	1.0	0.001002
106	gm-AEJA=gm-AEJA=g(DeAc)m-AEJA (4-3, 4-3)	3	0.1524	8.33	2746.1928	0.3	0.1412	1.0	0.005787
16	gmgm	1	0.1472	5.26	976.386	0.3	0.1364	1.0	0.0001959
53	gm-AEJA=gmgm(Anh)-AEJA (4-3)	2	0.1324	10.31	2322.9585	-0.2	0.1226	1.0	0.0003544
54	gmgm-AEJA=AEJA (4-3)	2	0.1169	6.68	1862.7892	1.0	0.1083	1.0	4.257e-5
108	gm-AEJA=AEJA=gm(Anh)-AEJA (4-3, 4-3)	3	0.1113	9.64	2287.9802	-0.2	0.1031	1.0	0.001346
17	gmgm(Anh)-AEJA	1	0.1032	8.69	1399.5614	0.2	0.0956	1.0	0.000956
52	gm-AEJA=AEJ (4-3)	2	0.0946	5.45	1313.5722	0.4	0.1249	0.7019	0.0003132
19	AEJ	1	0.0912	3.86	390.1751	0.5	0.0845	1.0	0.000133
23	g(DeAc)mgm(Anh)-AEJA	1	0.0832	7.9	1357.5508	-0.6	0.0771	1.0	0.000771
153	gm-AEJ=gm-AEJV (3-3)	2	0.0822	9.3	1821.799	-0.0	0.0761	1.0	7.308e-6
59	g(DeAc)mgm-AEJA=g(DeAc)mgm-AEJA (4-3)	2	0.0785	7.1	2737.1448	-0.0	0.0727	1.0	0.0002936
24	gm-AEJP	1	0.0721	13.26	967.4234	2.3	0.0668	1.0	0.000668
112	gm-AEJA=gm(Anh)-AEJA=gm(Anh)-AEJA (4-3, 4-3)	3	0.072	12.55	2748.1495	0.4	0.0667	1.0	0.000609
61	g(DeAc)m-AEJA=g(DeAc)m-AEJA (4-3)	2	0.0679	6.64	1780.785	0.3	0.0629	1.0	0.007507
26	g(DeAc)m	1	0.0668	1.78	456.1955	0.3	0.0619	1.0	0.0009071
27	g(DeAc)mgm	1	0.0649	4.61	934.3754	-0.1	0.0601	1.0	0.0001794
115	gm-AEJA=g(DeAc)mgm(Anh)-AEJA (4-3)	2	0.0599	9.56	2280.9479	-0.3	0.0555	1.0	0.0002858
30	gm-AEJS	1	0.0519	4.58	957.4026	0.7	0.0481	1.0	0.000481
64	AEJA=l-AEJA (4-3)	2	0.0477	5.84	976.4349	0.6	0.0442	1.0	2.02e-5
32	l-AEJ	1	0.0467	3.25	462.1962	-0.2	0.0433	1.0	0.0005192
66	gm-AEJT	1	0.0437	6.72	971.4183	0.5	0.0405	1.0	0.000405
67	AEJA=g(DeAc)mgm-AEJA (4-3)	2	0.0419	5.97	1820.7786	0.3	0.0388	1.0	3.898e-5
33	l-AEJG	1	0.0413	6.15	519.2177	0.6	0.0383	1.0	2.522e-6
52	gm-AEJ=AEJA (3-3)	2	0.0402	5.45	1313.5722	0.4	0.1249	0.2981	0.000133
69	l-AEJA=g(DeAc)mgm-AEJA (4-3)	2	0.0372	7.77	1892.7998	1.1	0.0345	1.0	0.0001522
161	gm-AEJA=gm-AEJA=gm-AEJA=gm-AEJA (4-3, 4-3, 4-3)	4	0.0368	9.41	3711.5991	1.1	0.0341	1.0	0.004778
119	g(DeAc)m-AEJA=g(DeAc)mgm-AEJA (4-3)	2	0.0363	7.0	2258.9636	0.0	0.0336	1.0	0.001485
122	gm-AEJA=gm-AEJA=g(DeAc)mgm-AEJA (4-3, 4-3)	3	0.0341	8.44	3224.3726	0.5	0.0316	1.0	0.001188
164	gm-AEJA=gm-AEJA=gm-AEJA=gm(Anh)-AEJA (4-3, 4-3, 4-3)	4	0.0327	11.25	3691.5729	-2.5	0.0303	1.0	0.001573
36	l-AEJV	1	0.0314	10.57	561.2646	-0.0	0.0291	1.0	1.11e-6
37	gm-AEJG	1	0.0307	4.7	927.3921	-0.2	0.0284	1.0	0.000284
125	gm-AEJA=gm-AEJA=gmgm-AEJA (4-3, 4-3)	3	0.0295	9.02	3266.3832	-0.1	0.0273	1.0	0.001226
74	gm-AEJA=gm-AEJA (4-3)	2	0.0294	8.26	1864.8062	0.4	0.0272	1.0	0.1374
79	gm-AEJA=gm-AEJA=l-AEJA (4-3, 4-3)	3	0.0253	8.89	2380.0276	-2.0	0.0234	1.0	0.001679
131	l-AEJA=g(DeAc)m-AEJA (4-3)	2	0.0248	7.09	1414.6199	0.1	0.023	1.0	0.0007695
38	gmgm(Anh)-AEJ	1	0.0243	7.48	1328.5242	0.6	0.0225	1.0	5.589e-5
83	l-AEJA=gm(Anh)-AEJA (4-3)	2	0.023	10.19	1436.6042	0.8	0.0213	1.0	0.0004183
39	g(DeAc)mgm(Anh)-AEJ	1	0.0228	6.91	1286.5137	-0.2	0.0211	1.0	4.507e-5
169	gm-AEJA=AEJA=g(DeAc)m-AEJA (4-3, 4-3)	3	0.0218	7.36	2265.9959	-1.2	0.0202	1.0	0.0009326
68	AEJA=AEJ (4-3)	2	0.0188	8.76	833.3767	0.6	0.0349	0.5	1.922e-6
68	AEJ=AEJA (3-3)	2	0.0188	8.76	833.3767	0.6	0.0349	0.5	1.922e-6
80	gm-AEJ=l-AEJA (3-3)	2	0.0181	6.87	1385.5933	-0.3	0.022	0.7639	0.0005192
90	gm-AEJA=gm-AEJS (4-3)	2	0.0176	6.42	1880.8011	-0.2	0.0163	1.0	0.0001783
93	gm-AEJ=gm(Anh)-AEJ (3-3)	2	0.016	7.52	1702.7044	-1.0	0.0148	1.0	0.0005958
94	AEJA=gmgm(Anh)-AEJA (4-3)	2	0.0153	8.94	1842.763	-2.0	0.0142	1.0	2.175e-6
165	gm-AEJA=gm-AEJ (4-3)	2	0.0151	6.8	1793.7677	-0.4	0.0279	0.5	0.02167
165	gm-AEJ=gm-AEJA (3-3)	2	0.0151	6.8	1793.7677	-0.4	0.0279	0.5	0.02167
41	gm-AEJV	1	0.0135	8.29	969.439	0.8	0.0125	1.0	0.000125
177	gm-AEJA=gm-AEJA=g(DeAc)mgm(Anh)-AEJA (4-3, 4-3)	3	0.013	10.44	3204.3451	-0.9	0.012	1.0	0.0002057
101	gm-AEJ=gm-AEJ (3-3)	2	0.0116	6.51	1722.7319	-0.4	0.0107	1.0	0.003418
43	g(DeAc)m-AEJS	1	0.0103	15.14	915.3921	-1.2	0.0095	1.0	4.167e-5
89	gm-AEJA=gm(Anh)-AEJ (4-3)	2	0.0102	8.11	1773.7415	0.2	0.0164	0.5784	0.003777
89	gm-AEJ=gm(Anh)-AEJA (3-3)	2	0.0075	8.11	1773.7415	0.2	0.0164	0.4216	0.002753
80	gm-AEJA=l-AEJ (4-3)	2	0.0056	6.87	1385.5933	-0.3	0.022	0.2361	0.0001605
44	AEJS	1	0.0028	2.54	477.2071	0.8	0.0026	1.0	1.094e-6
