## Supplementary material for "Rhizobial enzyme reveals pH-driven catalytic switching and ʟ-amino acid incorporation by ʟ,ᴅ-transpeptidases": File S1. Muropeptide Quantifications: Ldt1.1.csv

Match	Structure	Oligo State	Corrected Abundance (%)	Consolidated RT (min)	Consolidated Theo (Da)	Consolidated Delta (ppm)	Raw Abundance (%)	Relative Likelihood	Likelihood
1	gm-AEJA	1	51.201	5.15	941.4077	-1.0	47.5867	1.0	1.0
164	gm-AEJA=gm-AEJA (4-3)	2	19.2328	7.26	1864.8048	-0.1	17.8752	1.0	0.2264
45	gm-AEJA=AEJA (4-3)	2	5.8614	5.91	1384.6093	0.1	5.4476	1.0	9.422e-5
2	gm(Anh)-AEJA	1	5.8253	7.94	921.3815	0.3	5.4141	1.0	0.05414
46	gm-AEJA=gm(Anh)-AEJA (4-3)	2	2.8034	9.72	1844.7786	0.6	2.6055	1.0	0.02576
3	gm-AEJ	1	2.4236	4.5	870.3706	-0.6	2.2525	1.0	0.02252
165	gm-AEJA=gm-AEJA=gm-AEJA (4-3, 4-3)	3	2.2208	8.57	2788.202	0.1	2.064	1.0	0.08506
4	g(DeAc)mgm-AEJA	1	1.7024	5.44	1377.577	0.4	1.5822	1.0	0.01582
5	l-AEJA	1	1.2608	4.74	533.2333	1.0	1.1718	1.0	0.01172
47	gm-AEJA=l-AEJA (4-3)	2	1.2243	7.41	1456.6304	0.2	1.1379	1.0	0.005576
6	gmgm-AEJA	1	1.1616	6.12	1419.5876	0.6	1.0796	1.0	0.0108
118	gm-AEJA=gm-AEJA=gm(Anh)-AEJA (4-3, 4-3)	3	0.6873	10.72	2768.1771	0.2	0.6388	1.0	0.0124
7	gm(Anh)-AEJ	1	0.6228	6.81	850.3444	0.3	0.5788	1.0	0.00122
119	gm-AEJA=g(DeAc)mgm-AEJA (4-3)	2	0.4308	7.25	2300.9741	-1.5	0.4004	1.0	0.007529
48	AEJA=gm(Anh)-AEJA (4-3)	2	0.3051	8.35	1364.5831	1.3	0.2836	1.0	1.072e-5
120	gm-AEJA=gm-AEJA=AEJA (4-3, 4-3)	3	0.2998	7.54	2308.0078	0.2	0.2786	1.0	0.02592
170	gm-AEJA=gmgm-AEJA (4-3)	2	0.2668	7.93	2342.9847	-0.1	0.248	1.0	0.005137
8	gm	1	0.22	1.77	498.2061	0.4	0.2045	1.0	0.002045
9	gmgm(Anh)-AEJA	1	0.1337	8.68	1399.5614	0.7	0.1243	1.0	0.001243
122	gm-AEJA=AEJA=gm(Anh)-AEJA (4-3, 4-3)	3	0.1203	9.64	2287.9802	-0.2	0.1118	1.0	0.00135
49	gm-AEJA=gmgm(Anh)-AEJA (4-3)	2	0.1146	10.32	2322.9585	1.1	0.1065	1.0	0.0005915
10	g(DeAc)mgm(Anh)-AEJA	1	0.0961	7.91	1357.5508	0.1	0.0893	1.0	0.000893
50	AEJA=l-AEJA (4-3)	2	0.0878	5.81	976.4349	1.4	0.0816	1.0	2.32e-6
11	gmgm	1	0.0845	5.25	976.386	-1.0	0.0785	1.0	2.208e-5
51	g(DeAc)mgm-AEJA=g(DeAc)mgm-AEJA (4-3)	2	0.0797	7.09	2737.1448	-0.0	0.0741	1.0	0.0002503
12	g(DeAc)mgm-AEJ	1	0.0739	4.86	1306.5399	0.3	0.0687	1.0	0.0003564
53	gm-AEJ=gm-AEJV (3-3)	2	0.067	9.29	1821.8004	0.3	0.0623	1.0	1.734e-6
54	gm-AEJA=g(DeAc)mgm(Anh)-AEJA (4-3)	2	0.0667	9.56	2280.9493	0.1	0.062	1.0	0.0004249
55	gm-AEJA=gm-AEJQ (4-3)	2	0.0625	6.93	1921.8276	0.4	0.0581	1.0	7.233e-5
176	gm-AEJA=gm-AEJA=gm-AEJA=gm-AEJA (4-3, 4-3, 4-3)	4	0.062	9.43	3711.5991	1.1	0.0576	1.0	0.009822
124	gm-AEJA=gm-AEJA=l-AEJA (4-3, 4-3)	3	0.0608	8.87	2380.0289	0.9	0.0565	1.0	0.005415
13	gmgm-AEJ	1	0.0595	5.81	1348.5505	-1.1	0.0553	1.0	0.0002432
56	g(DeAc)m-AEJA	1	0.0549	4.84	899.3971	0.4	0.051	1.0	0.00051
15	g(DeAc)mgm	1	0.0534	4.58	934.3754	-0.5	0.0496	1.0	3.236e-5
16	gm-AEJG	1	0.0487	4.68	927.3921	0.3	0.0453	1.0	0.000453
58	gm-AEJA=AEJ (4-3)	2	0.0487	5.44	1313.5722	0.3	0.0469	0.9656	0.0001252
178	gm-AEJA=gm-AEJA=gm-AEJA=gm(Anh)-AEJA (4-3, 4-3, 4-3)	4	0.0462	11.25	3691.5841	-1.3	0.0429	1.0	0.00304
59	AEJA=g(DeAc)mgm-AEJA (4-3)	2	0.0442	5.99	1820.7786	0.3	0.0411	1.0	3.133e-6
60	gmgm-AEJA=AEJA (4-3)	2	0.0435	6.68	1862.7892	1.2	0.0404	1.0	2.138e-6
17	gm-AEJF	1	0.0419	10.43	1017.439	1.3	0.0389	1.0	0.000389
61	l-AEJA=gm(Anh)-AEJA (4-3)	2	0.0411	10.19	1436.6042	1.4	0.0382	1.0	0.0006344
128	gm-AEJA=gm-AEJA=g(DeAc)mgm-AEJA (4-3, 4-3)	3	0.0402	8.48	3224.3726	1.4	0.0374	1.0	0.001905
19	gm-AEJR	1	0.0348	15.81	1026.4717	-1.6	0.0323	1.0	0.000323
20	AEJ	1	0.0283	4.74	390.1751	0.7	0.0263	1.0	4.46e-6
66	l-AEJA=g(DeAc)mgm-AEJA (4-3)	2	0.0261	7.78	1892.7998	1.5	0.0243	1.0	0.0001854
132	gm-AEJA=gm-AEJA=gmgm(Anh)-AEJA (4-3, 4-3)	3	0.0256	11.13	3246.357	1.3	0.0238	1.0	0.0005068
21	gm-AEJN	1	0.0243	4.44	984.4135	0.0	0.0226	1.0	0.000226
22	gmgm(Anh)-AEJ	1	0.0217	7.58	1328.5242	1.1	0.0202	1.0	2.8e-5
23	AEJA	1	0.0213	2.0	461.2122	0.4	0.0198	1.0	0.000198
24	l-AEJY	1	0.021	9.22	625.2595	0.9	0.0195	1.0	1.219e-6
135	gm-AEJA=gm-AEJA=g(DeAc)mgm(Anh)-AEJA (4-3, 4-3)	3	0.0207	10.55	3204.3464	0.7	0.0192	1.0	0.000295
70	gm-AEJA=gm-AEJS (4-3)	2	0.0197	6.7	1880.8011	0.1	0.0183	1.0	8.518e-5
25	gm-AEJS	1	0.0193	4.9	957.4026	0.3	0.0179	1.0	0.000179
26	g(DeAc)mgm(Anh)-AEJ	1	0.0178	6.91	1286.5137	0.8	0.0165	1.0	2.011e-5
69	gm-AEJ=l-AEJA (3-3)	2	0.0173	6.9	1385.5933	0.5	0.0183	0.8767	0.0002639
27	gm-AEJQ	1	0.0164	4.97	998.4292	0.5	0.0152	1.0	0.000152
28	gm-AEJM	1	0.0161	7.16	1001.4111	-0.2	0.015	1.0	0.00015
64	gm-AEJA=gm-AEJ (4-3)	2	0.0157	6.91	1793.7691	0.1	0.0292	0.5	0.01072
64	gm-AEJ=gm-AEJA (3-3)	2	0.0157	6.91	1793.7691	0.1	0.0292	0.5	0.01072
137	gm-AEJA=gm-AEJA=gmgm-AEJA (4-3, 4-3)	3	0.0152	9.03	3266.3832	1.4	0.0141	1.0	0.00118
198	gm-AEJA=gm-AEJA=AEJA=gm(Anh)-AEJA (4-3, 4-3, 4-3)	4	0.0143	10.49	3211.3774	1.5	0.0133	1.0	0.000532
68	gm-AEJA=gm(Anh)-AEJ (4-3)	2	0.014	9.39	1773.7415	1.0	0.0188	0.6931	0.002754
74	g(DeAc)mgm-AEJA=g(DeAc)mgm(Anh)-AEJA (4-3)	2	0.0133	9.48	2717.1186	0.4	0.0124	1.0	1.413e-5
140	gm-AEJA=l-AEJA=gm(Anh)-AEJA (4-3, 4-3)	3	0.0128	11.14	2360.0014	1.3	0.0119	1.0	0.0001818
33	gm-AEJY	1	0.0112	8.14	1033.4339	1.7	0.0104	1.0	0.000104
82	gm-AEJT	1	0.0111	4.74	971.4183	0.4	0.0103	1.0	0.000103
205	gm-AEJA=gm-AEJA=gm-AEJA=AEJA (4-3, 4-3, 4-3)	4	0.0105	8.64	3231.4036	0.1	0.0098	1.0	0.001326
34	g(DeAc)mgm-AEJG	1	0.0091	5.02	1363.5614	-0.0	0.0085	1.0	7.167e-6
90	gm(Anh)-AEJA=gmgm(Anh)-AEJA (4-3)	2	0.0091	12.58	2302.9323	0.7	0.0085	1.0	6.73e-5
92	gm-AEJA=gm(Anh)-AEJQ (4-3)	2	0.0088	9.26	1901.8001	1.1	0.0082	1.0	1.19e-5
36	l-AEJ	1	0.0084	3.28	462.1962	0.2	0.0078	1.0	0.0002639
38	gm-AEJV	1	0.0083	7.22	969.439	-1.1	0.0077	1.0	7.7e-5
94	gm-AEJA=gm-AEJG (4-3)	2	0.008	6.74	1850.7905	0.3	0.0076	0.9844	0.0002156
146	gm-AEJA=gm-AEJA=gm-AEJQ (4-3, 4-3)	3	0.0077	8.22	2845.2248	1.0	0.0072	1.0	0.0002765
97	gm-AEJA=g(DeAc)m-AEJA (4-3)	2	0.0074	6.91	1822.7956	0.2	0.0069	1.0	0.0002427
149	gm-AEJA=gm(Anh)-AEJA=gmgm(Anh)-AEJA (4-3, 4-3)	3	0.0068	13.09	3226.3407	-1.7	0.0063	1.0	4.045e-5
101	gmgm-AEJA=g(DeAc)mgm-AEJA (4-3)	2	0.0067	7.84	2779.154	1.4	0.0062	1.0	0.0001708
103	gm-AEJ=gm(Anh)-AEJ (3-3)	2	0.0063	7.75	1702.7044	0.0	0.0059	1.0	0.0001304
68	gm-AEJ=gm(Anh)-AEJA (3-3)	2	0.0062	9.39	1773.7415	1.0	0.0188	0.3069	0.00122
217	gm-AEJ=gm-AEJ (3-3)	2	0.006	6.51	1722.7306	0.3	0.0056	1.0	0.0005074
106	gmgm-AEJA=g(DeAc)mgm(Anh)-AEJA (4-3)	2	0.0055	10.14	2759.1278	1.4	0.0051	1.0	9.641e-6
107	gm-AEJ=l-AEJ (3-3)	2	0.0054	6.52	1314.5562	1.0	0.005	1.0	1.757e-6
108	gm-AEJA=gm-AEJA (4-3)	2	0.0053	8.2	1864.8062	0.1	0.0049	1.0	0.2264
155	gm-AEJA=AEJA=l-AEJA (4-3, 4-3)	3	0.0053	7.7	1899.8321	1.5	0.0049	1.0	0.0003883
109	AEJ=gm(Anh)-AEJA (3-3)	2	0.0045	7.72	1293.546	1.4	0.0045	0.9255	1.424e-5
35	gm-AEJL	1	0.0044	9.09	983.4547	1.0	0.0082	0.5	8.2e-5
35	gm-AEJI	1	0.0044	9.09	983.4547	1.0	0.0082	0.5	8.2e-5
42	gm(Anh)-AEJS	1	0.0033	12.85	937.3764	2.1	0.0031	1.0	9.691e-6
161	gm-AEJA=gm-AEJA=gm-AEJS (4-3, 4-3)	3	0.0033	8.29	2804.1982	1.1	0.0031	1.0	8.708e-5
115	gm-AEJA=gm(Anh)-AEJS (4-3)	2	0.0032	6.47	1860.7735	0.8	0.003	1.0	1.475e-5
116	gmgm-AEJA=l-AEJA (4-3)	2	0.003	8.16	1934.8103	1.6	0.0028	1.0	0.0001265
43	gm(Anh)-AEJQ	1	0.0027	13.62	978.403	-4.5	0.0025	1.0	8.229e-6
69	gm-AEJA=l-AEJ (4-3)	2	0.0024	6.9	1385.5933	0.5	0.0183	0.1233	3.712e-5
58	gm-AEJ=AEJA (3-3)	2	0.0017	5.44	1313.5722	0.3	0.0469	0.03441	4.46e-6
109	AEJA=gm(Anh)-AEJ (4-3)	2	0.0004	7.72	1293.546	1.4	0.0045	0.07449	1.146e-6
94	gm-AEJ=gm-AEJQ (3-3)	2	0.0001	6.74	1850.7905	0.3	0.0076	0.01563	3.424e-6
