## Supplementary material for "Rhizobial enzyme reveals pH-driven catalytic switching and ʟ-amino acid incorporation by ʟ,ᴅ-transpeptidases": File S1. Muropeptide Quantifications: Ldt1.2.csv

Match	Structure	Oligo State	Corrected Abundance (%)	Consolidated RT (min)	Consolidated Theo (Da)	Consolidated Delta (ppm)	Raw Abundance (%)	Relative Likelihood	Likelihood
1	gm-AEJA	1	46.0011	5.18	941.4077	-1.4	42.8818	1.0	1.0
153	gm-AEJA=gm-AEJA (4-3)	2	14.5492	7.28	1864.8048	-0.2	13.5626	1.0	0.1839
50	gm-AEJA=AEJA (4-3)	2	12.9978	5.93	1384.6093	-0.4	12.1164	1.0	0.0001188
2	gm(Anh)-AEJA	1	5.7985	7.94	921.3815	-0.6	5.4053	1.0	0.05405
3	gmgm-AEJA	1	3.9533	6.13	1419.5876	-0.1	3.6852	1.0	0.03685
4	g(DeAc)mgm-AEJA	1	2.3496	5.47	1377.577	-0.5	2.1903	1.0	0.0219
51	gm-AEJA=gm(Anh)-AEJA (4-3)	2	2.0136	9.72	1844.7786	-0.2	1.8771	1.0	0.02318
5	gm-AEJ	1	1.9285	4.57	870.3706	-1.1	1.7977	1.0	0.01798
156	gm-AEJA=gm-AEJA=gm-AEJA (4-3, 4-3)	3	1.5621	8.58	2788.202	-0.4	1.4562	1.0	0.05816
6	l-AEJA	1	0.8297	4.79	533.2333	0.0	0.7734	1.0	0.007734
7	gm	1	0.8185	2.86	498.2061	-1.1	0.763	1.0	0.00763
8	gmgm	1	0.6448	5.27	976.386	-1.0	0.6011	1.0	0.0002812
158	gm-AEJA=gmgm-AEJA (4-3)	2	0.5219	7.91	2342.9847	-0.5	0.4865	1.0	0.0158
52	AEJA=gm(Anh)-AEJA (4-3)	2	0.4734	8.35	1364.5831	-0.1	0.4413	1.0	1.497e-5
159	gm-AEJA=gm-AEJA=gm(Anh)-AEJA (4-3, 4-3)	3	0.4586	10.72	2768.1758	-0.0	0.4275	1.0	0.008049
160	gm-AEJA=gm-AEJA=AEJA (4-3, 4-3)	3	0.4537	7.51	2308.0065	-0.0	0.4229	1.0	0.05196
111	gm-AEJA=g(DeAc)mgm-AEJA (4-3)	2	0.4171	7.25	2300.9741	-1.7	0.3888	1.0	0.009392
53	gm-AEJA=l-AEJA (4-3)	2	0.3446	7.41	1456.6304	-0.5	0.3212	1.0	0.003316
54	gmgm-AEJA=AEJA (4-3)	2	0.3369	6.68	1862.7892	-0.1	0.3141	1.0	1.021e-5
9	gm(Anh)-AEJ	1	0.2969	6.83	850.3444	-0.1	0.2768	1.0	0.0009717
10	gmgm(Anh)-AEJA	1	0.2368	8.7	1399.5614	0.3	0.2207	1.0	0.002207
11	gmgm-AEJ	1	0.2232	5.48	1348.5505	-1.0	0.2081	1.0	0.0006625
55	gm-AEJA=gmgm(Anh)-AEJA (4-3)	2	0.1555	10.3	2322.9585	-0.0	0.145	1.0	0.0009464
115	gm-AEJA=AEJA=gm(Anh)-AEJA (4-3, 4-3)	3	0.1426	9.64	2287.9802	-0.7	0.1329	1.0	0.001892
12	g(DeAc)mgm	1	0.1277	4.63	934.3754	-1.1	0.119	1.0	0.0001671
13	g(DeAc)mgm(Anh)-AEJA	1	0.1216	7.93	1357.5508	-1.2	0.1134	1.0	0.001134
56	AEJA=g(DeAc)mgm-AEJA (4-3)	2	0.119	5.99	1820.7786	-0.7	0.1109	1.0	6.067e-6
14	gm-AEJF	1	0.1168	10.43	1017.439	0.2	0.1089	1.0	0.001089
57	AEJA=l-AEJA (4-3)	2	0.1032	5.86	976.4349	-0.5	0.0962	1.0	2.142e-6
165	g(DeAc)mgm-AEJA=g(DeAc)mgm-AEJA (4-3)	2	0.1009	7.09	2737.1435	-1.0	0.0941	1.0	0.0004797
58	gm(Anh)-AEJA=gm(Anh)-AEJA (4-3)	2	0.0897	12.18	1824.7524	0.3	0.0836	1.0	0.002922
15	gm-AEJG	1	0.0702	4.72	927.3921	-0.5	0.0654	1.0	0.000654
16	g(DeAc)m-AEJA	1	0.0694	4.88	899.3971	-0.5	0.0647	1.0	0.000647
17	g(DeAc)mgm-AEJ	1	0.0673	4.91	1306.5399	-0.2	0.0627	1.0	0.0003938
59	gm-AEJA=AEJ (4-3)	2	0.067	5.48	1313.5722	-0.6	0.065	0.9608	0.0001222
60	gm-AEJ=gm-AEJV (3-3)	2	0.0657	9.3	1821.8004	-0.3	0.0612	1.0	3.523e-6
119	gm-AEJA=g(DeAc)mgm(Anh)-AEJA (4-3)	2	0.0624	9.59	2280.9479	0.1	0.0582	1.0	0.0004863
19	gm-AEJN	1	0.0593	4.49	984.4135	0.2	0.0553	1.0	0.000553
20	gm-AEJS	1	0.0533	4.59	957.4026	-0.9	0.0497	1.0	0.000497
168	gm-AEJA=gm-AEJQ (4-3)	2	0.0488	6.93	1921.8263	0.3	0.0455	1.0	5.746e-5
22	gm-AEJR	1	0.0477	4.67	1026.4717	-0.5	0.0445	1.0	0.000445
24	gm-AEJM	1	0.0456	7.16	1001.4111	-0.3	0.0425	1.0	0.000425
120	gm-AEJA=gm(Anh)-AEJA=gm(Anh)-AEJA (4-3, 4-3)	3	0.0454	12.59	2748.1495	0.3	0.0423	1.0	0.0003585
169	gm-AEJA=gm-AEJA=gm-AEJA=gm-AEJA (4-3, 4-3, 4-3)	4	0.0439	9.42	3711.5991	0.5	0.0409	1.0	0.006244
171	gm-AEJA=gm-AEJA=g(DeAc)mgm-AEJA (4-3, 4-3)	3	0.0423	8.48	3224.3713	-0.2	0.0394	1.0	0.001667
121	gm-AEJA=gm-AEJA=gmgm-AEJA (4-3, 4-3)	3	0.0366	9.04	3266.3832	0.2	0.0341	1.0	0.002086
173	gm-AEJA=gm-AEJS (4-3)	2	0.0359	6.7	1880.7998	-0.5	0.0335	1.0	0.0002131
26	gm-AEJY	1	0.0358	8.15	1033.4339	0.5	0.0334	1.0	0.000334
174	gm-AEJA=gm-AEJA=gm-AEJA=gm(Anh)-AEJA (4-3, 4-3, 4-3)	4	0.0344	11.26	3691.5729	0.2	0.0321	1.0	0.001833
64	gm-AEJ=l-AEJA (3-3)	2	0.0332	6.83	1385.5933	-0.7	0.0379	0.8162	0.000139
27	gm-AEJK	1	0.0323	4.43	998.4656	-0.1	0.0301	1.0	0.000301
28	AEJ	1	0.0306	3.88	390.1751	-0.3	0.0285	1.0	4.98e-6
123	gm-AEJA=gm-AEJA=gmgm(Anh)-AEJA (4-3, 4-3)	3	0.0305	11.1	3246.357	0.3	0.0284	1.0	0.0006218
29	gm-AEJT	1	0.0301	4.79	971.4183	-0.2	0.0281	1.0	0.000281
31	AEJA	1	0.0297	1.96	461.2122	-0.7	0.0277	1.0	0.000277
32	gmgm(Anh)-AEJ	1	0.0259	7.58	1328.5242	0.1	0.0241	1.0	3.968e-5
61	gm-AEJA=gm-AEJ (4-3)	2	0.0255	6.95	1793.7691	-0.4	0.0476	0.5	0.007709
61	gm-AEJ=gm-AEJA (3-3)	2	0.0255	6.95	1793.7691	-0.4	0.0476	0.5	0.007709
125	AEJA=AEJA=gm(Anh)-AEJA (4-3, 4-3)	3	0.0255	8.44	1807.7847	0.3	0.0238	1.0	1.222e-6
126	gm-AEJA=gmgm-AEJA=AEJA (4-3, 4-3)	3	0.0254	8.09	2786.1877	-0.0	0.0237	1.0	0.001347
183	gm-AEJA=gm-AEJA=g(DeAc)mgm(Anh)-AEJA (4-3, 4-3)	3	0.0215	10.53	3204.3451	0.2	0.02	1.0	0.0002496
33	gm-AEJV	1	0.021	7.16	969.439	-0.3	0.0196	1.0	0.000196
185	gm-AEJA=gm-AEJA=AEJA=gm(Anh)-AEJA (4-3, 4-3, 4-3)	4	0.02	10.52	3211.3774	-0.7	0.0186	1.0	0.0005699
132	gm-AEJA=gm-AEJA=l-AEJA (4-3, 4-3)	3	0.0193	8.9	2380.0289	0.1	0.018	1.0	0.001377
75	l-AEJA=g(DeAc)mgm-AEJA (4-3)	2	0.0178	7.78	1892.7998	0.8	0.0166	1.0	0.0001694
76	gmgm-AEJA=g(DeAc)mgm-AEJA (4-3)	2	0.0173	8.02	2779.154	-0.3	0.0161	1.0	0.0008072
77	gm-AEJH	1	0.0172	4.43	1007.4295	-1.2	0.016	1.0	0.00016
67	gm-AEJA=gm(Anh)-AEJ (4-3)	2	0.017	9.38	1773.7415	0.2	0.0289	0.5499	0.001187
191	gm-AEJA=gm-AEJA=gm-AEJA=AEJA (4-3, 4-3, 4-3)	4	0.0167	8.61	3231.4036	-0.7	0.0156	1.0	0.001813
30	gm-AEJL	1	0.015	9.1	983.4547	0.5	0.028	0.5	0.00028
30	gm-AEJI	1	0.015	9.1	983.4547	0.5	0.028	0.5	0.00028
35	gm-AEJQ	1	0.0144	5.01	998.4292	-0.5	0.0134	1.0	0.000134
36	l-AEJV	1	0.0144	13.04	561.2646	0.5	0.0134	1.0	1.516e-6
38	g(DeAc)mgm(Anh)-AEJ	1	0.0142	6.92	1286.5137	-0.0	0.0132	1.0	2.039e-5
67	gm-AEJ=gm(Anh)-AEJA (3-3)	2	0.014	9.38	1773.7415	0.2	0.0289	0.4501	0.0009717
39	gm(Anh)-AEJG	1	0.0138	7.1	907.3658	-0.1	0.0129	1.0	3.535e-5
40	l-AEJK	1	0.0131	5.06	590.2912	-0.4	0.0122	1.0	2.328e-6
82	l-AEJA=gm(Anh)-AEJA (4-3)	2	0.0131	10.19	1436.6042	0.1	0.0122	1.0	0.000418
41	g(DeAc)mgm-AEJG	1	0.012	5.04	1363.5614	-0.7	0.0112	1.0	1.432e-5
42	g(DeAc)m	1	0.0109	2.28	456.1955	-1.0	0.0102	1.0	4.937e-6
86	gm(Anh)-AEJA=gmgm(Anh)-AEJA (4-3)	2	0.0108	12.59	2302.9323	0.3	0.0101	1.0	0.0001193
201	g(DeAc)mgm-AEJA=g(DeAc)mgm(Anh)-AEJA (4-3)	2	0.0093	9.46	2717.1172	0.2	0.0087	1.0	2.484e-5
199	gm-AEJA=gm-AEJA=gm(Anh)-AEJA=gm(Anh)-AEJA (4-3, 4-3, 4-3)	4	0.0093	12.95	3671.5467	-0.1	0.0087	1.0	0.0001814
198	gm-AEJA=gm-AEJG (4-3)	2	0.0093	6.73	1850.7892	-0.6	0.0087	0.9915	0.0002804
43	g(DeAc)mgm-AEJN	1	0.009	4.82	1420.5828	-0.5	0.0084	1.0	1.211e-5
44	gm-AEJD	1	0.0087	4.73	985.3975	-0.5	0.0081	1.0	8.1e-5
143	gm-AEJA=gm(Anh)-AEJA=gmgm(Anh)-AEJA (4-3, 4-3)	3	0.0084	13.24	3226.3294	0.1	0.0078	1.0	4.331e-5
45	l-AEJ	1	0.0078	2.98	462.1962	-0.8	0.0073	1.0	0.000139
206	gmgm-AEJA=gmgm-AEJA (4-3)	2	0.0077	8.46	2821.1646	0.2	0.0072	1.0	0.001358
64	gm-AEJA=l-AEJ (4-3)	2	0.0075	6.83	1385.5933	-0.7	0.0379	0.1838	3.13e-5
146	gm-AEJA=AEJA=g(DeAc)mgm-AEJA (4-3, 4-3)	3	0.0071	7.44	2744.1771	-0.2	0.0066	1.0	0.0004756
147	gm-AEJA=AEJA=AEJA=gm(Anh)-AEJA (4-3, 4-3, 4-3)	4	0.0067	9.57	2731.1819	0.1	0.0062	1.0	0.0001021
98	gm-AEJA=g(DeAc)m-AEJA (4-3)	2	0.0065	6.96	1822.7956	-0.1	0.0061	1.0	0.0002774
149	gm-AEJA=gm-AEJA=gm-AEJQ (4-3, 4-3)	3	0.0065	8.26	2845.2248	-0.2	0.0061	1.0	0.0001951
48	gmgm-AEJG	1	0.006	5.66	1405.5719	0.2	0.0056	1.0	2.41e-5
104	gm-AEJ=l-AEJ (3-3)	2	0.0055	6.51	1314.5562	0.6	0.0051	1.0	1.312e-6
105	gm-AEJA=gm-AEJA (4-3)	2	0.0051	8.26	1864.8062	0.1	0.0048	1.0	0.1839
89	gm(Anh)-AEJA=gm(Anh)-AEJ (4-3)	2	0.0045	11.81	1753.7153	-0.2	0.0083	0.5	0.0001496
89	gm(Anh)-AEJ=gm(Anh)-AEJA (3-3)	2	0.0045	11.81	1753.7153	-0.2	0.0083	0.5	0.0001496
109	gm-AEJ=gm-AEJ (3-3)	2	0.0041	6.53	1722.7319	-0.2	0.0038	1.0	0.0003232
49	l-AEJT	1	0.0032	2.11	563.2439	3.9	0.003	1.0	2.173e-6
59	gm-AEJ=AEJA (3-3)	2	0.0027	5.48	1313.5722	-0.6	0.065	0.03915	4.98e-6
198	gm-AEJ=gm-AEJQ (3-3)	2	0.0001	6.73	1850.7892	-0.6	0.0087	0.008516	2.409e-6
