## Supplementary material for "Rhizobial enzyme reveals pH-driven catalytic switching and ʟ-amino acid incorporation by ʟ,ᴅ-transpeptidases": File S1. Muropeptide Quantifications: Ldt1.3.csv

Match	Structure	Oligo State	Corrected Abundance (%)	Consolidated RT (min)	Consolidated Theo (Da)	Consolidated Delta (ppm)	Raw Abundance (%)	Relative Likelihood	Likelihood
1	gm-AEJA	1	37.8481	5.12	941.4077	-0.8	34.9015	1.0	1.0
144	gm-AEJA=gm-AEJA (4-3)	2	13.693	7.25	1864.8048	0.1	12.627	1.0	0.1218
2	g(DeAc)m-AEJA	1	8.7489	4.79	899.3971	-0.4	8.0678	1.0	0.08068
44	gm-AEJA=AEJA (4-3)	2	8.5071	5.9	1384.6093	-0.1	7.8448	1.0	0.001054
3	gm-AEJ	1	5.2974	4.46	870.3706	-0.5	4.885	1.0	0.04885
4	gm(Anh)-AEJA	1	4.5711	7.94	921.3815	0.2	4.2152	1.0	0.04215
5	gmgm-AEJA	1	4.1231	6.12	1419.5876	0.4	3.8021	1.0	0.03802
45	gm-AEJA=gm(Anh)-AEJA (4-3)	2	2.5842	9.73	1844.7786	0.3	2.383	1.0	0.01471
102	gm-AEJA=g(DeAc)m-AEJA (4-3)	2	1.5547	6.99	1822.7943	0.3	1.4337	1.0	0.02816
6	g(DeAc)mgm-AEJA	1	1.3439	5.43	1377.577	0.2	1.2393	1.0	0.01239
147	gm-AEJA=gm-AEJA=gm-AEJA (4-3, 4-3)	3	1.188	8.58	2788.202	0.2	1.0955	1.0	0.04407
7	gm(Anh)-AEJ	1	0.9018	6.8	850.3444	0.2	0.8316	1.0	0.002059
8	gm	1	0.8634	2.89	498.2061	-0.4	0.7962	1.0	0.007962
148	gm-AEJA=gmgm-AEJA (4-3)	2	0.7206	7.94	2342.9847	-0.2	0.6645	1.0	0.01327
9	l-AEJA	1	0.6754	4.7	533.2333	0.7	0.6228	1.0	0.006228
10	g(DeAc)m-AEJ	1	0.6067	4.26	828.36	-0.8	0.5595	1.0	0.003941
46	AEJA=gm(Anh)-AEJA (4-3)	2	0.5717	8.33	1364.5831	0.6	0.5272	1.0	0.0001273
47	AEJA=g(DeAc)m-AEJA (4-3)	2	0.4184	5.6	1342.6001	-0.3	0.3858	1.0	0.0002437
103	gm-AEJA=gm-AEJA=gm(Anh)-AEJA (4-3, 4-3)	3	0.3934	10.72	2768.1771	0.1	0.3628	1.0	0.008317
11	gmgm-AEJ	1	0.3618	5.43	1348.5505	0.1	0.3336	1.0	0.001857
48	gm-AEJA=l-AEJA (4-3)	2	0.3399	7.41	1456.6304	0.7	0.3134	1.0	0.002174
13	AEJA	1	0.3276	1.97	461.2122	-0.2	0.3021	1.0	0.003021
150	gm-AEJA=gm-AEJA=AEJA (4-3, 4-3)	3	0.3152	7.49	2308.0065	0.2	0.2907	1.0	0.02738
49	gmgm-AEJA=AEJA (4-3)	2	0.2719	6.67	1862.7892	1.0	0.2507	1.0	0.0001149
14	gmgm	1	0.2643	5.21	976.386	-0.5	0.2437	1.0	0.0003027
15	AEJG	1	0.2109	4.99	447.1965	-0.4	0.1945	1.0	1.19e-6
104	gm-AEJA=g(DeAc)mgm-AEJA (4-3)	2	0.2091	7.25	2300.9741	-1.6	0.1928	1.0	0.004325
51	gm-AEJA=gmgm(Anh)-AEJA (4-3)	2	0.1961	10.28	2322.9585	0.3	0.1808	1.0	0.0003808
105	gm-AEJA=AEJA=gm(Anh)-AEJA (4-3, 4-3)	3	0.1545	9.65	2287.9802	-0.1	0.1425	1.0	0.00184
151	gm(Anh)-AEJA=gm(Anh)-AEJA (4-3)	2	0.1523	12.19	1824.7524	0.9	0.1404	1.0	0.001777
106	gm-AEJA=gm-AEJA=g(DeAc)m-AEJA (4-3, 4-3)	3	0.1401	8.36	2746.1928	0.5	0.1292	1.0	0.005004
16	AEJT	1	0.1249	7.78	491.2227	1.0	0.1152	1.0	1.009e-6
17	gmgm(Anh)-AEJA	1	0.1183	8.71	1399.5614	0.2	0.1091	1.0	0.001091
53	gm-AEJA=g(DeAc)m(Anh)-AEJA (4-3)	2	0.1079	9.43	1802.7694	0.1	0.0995	1.0	7.992e-5
52	gm-AEJA=AEJ (4-3)	2	0.1009	5.43	1313.5722	0.5	0.1357	0.6856	0.0003218
20	AEJ	1	0.1	3.86	390.1751	0.5	0.0922	1.0	0.0001476
21	g(DeAc)mgm-AEJ	1	0.0945	4.82	1306.5399	-0.1	0.0871	1.0	0.0006054
23	gm-AEJP	1	0.0923	13.29	967.4234	1.7	0.0851	1.0	0.000851
112	gm-AEJA=gm(Anh)-AEJA=gm(Anh)-AEJA (4-3, 4-3)	3	0.0647	12.6	2748.1495	0.7	0.0597	1.0	0.00049
59	g(DeAc)m-AEJA=g(DeAc)m-AEJA (4-3)	2	0.0645	6.66	1780.785	-0.1	0.0595	1.0	0.006509
26	g(DeAc)mgm(Anh)-AEJA	1	0.0635	7.93	1357.5508	-0.4	0.0586	1.0	0.000586
60	AEJA=g(DeAc)mgm-AEJA (4-3)	2	0.0609	5.98	1820.7786	0.3	0.0562	1.0	3.744e-5
27	g(DeAc)mgm	1	0.0607	4.54	934.3754	-0.3	0.056	1.0	9.867e-5
62	gm-AEJA=g(DeAc)mgm-AEJA (4-3)	2	0.0592	7.59	2300.9755	0.3	0.0546	1.0	0.004325
29	g(DeAc)m	1	0.0564	1.78	456.1955	0.2	0.052	1.0	0.0006424
114	gm-AEJA=gm-AEJA=gmgm-AEJA (4-3, 4-3)	3	0.056	9.04	3266.3832	0.5	0.0516	1.0	0.002319
64	AEJA=l-AEJA (4-3)	2	0.0548	5.82	976.4349	0.7	0.0505	1.0	1.881e-5
30	gm-AEJS	1	0.0545	4.91	957.4026	-0.2	0.0503	1.0	0.000503
116	gm-AEJA=g(DeAc)mgm(Anh)-AEJA (4-3)	2	0.0537	9.59	2280.9479	-0.1	0.0495	1.0	0.0002045
31	l-AEJR	1	0.0522	5.93	618.2973	-0.0	0.0481	1.0	1.096e-6
52	gm-AEJ=AEJA (3-3)	2	0.0463	5.43	1313.5722	0.5	0.1357	0.3144	0.0001476
33	gm-AEJG	1	0.0427	4.62	927.3921	0.6	0.0394	1.0	0.000394
165	g(DeAc)mgm-AEJA=g(DeAc)mgm-AEJA (4-3)	2	0.0399	7.12	2737.1435	-0.0	0.0368	1.0	0.0001536
123	gm-AEJA=gm-AEJA=gmgm(Anh)-AEJA (4-3, 4-3)	3	0.0382	11.12	3246.357	0.9	0.0352	1.0	0.000631
166	gm-AEJA=AEJA=g(DeAc)m-AEJA (4-3, 4-3)	3	0.0373	7.19	2265.9959	-0.9	0.0344	1.0	0.001346
35	gm-AEJT	1	0.0362	6.71	971.4196	-0.5	0.0334	1.0	0.000334
71	AEJA=gmgm(Anh)-AEJA (4-3)	2	0.0345	8.97	1842.763	0.5	0.0318	1.0	3.296e-6
36	gmgm(Anh)-AEJ	1	0.0341	7.58	1328.5242	0.9	0.0314	1.0	5.33e-5
168	gm-AEJA=gm-AEJA=g(DeAc)m(Anh)-AEJA (4-3, 4-3)	3	0.0334	10.46	2726.1652	-0.1	0.0308	1.0	0.0003473
124	g(DeAc)m-AEJA=g(DeAc)mgm-AEJA (4-3)	2	0.0327	6.97	2258.9636	-0.5	0.0302	1.0	0.0009998
169	gm-AEJA=gm-AEJA=gm-AEJA=gm(Anh)-AEJA (4-3, 4-3, 4-3)	4	0.0307	11.25	3691.5729	0.8	0.0283	1.0	0.001266
37	l-AEJG	1	0.0298	6.0	519.2177	0.4	0.0275	1.0	2.454e-6
170	gm-AEJA=gm-AEJA=gm-AEJA=gm-AEJA (4-3, 4-3, 4-3)	4	0.0298	9.43	3711.5991	1.0	0.0275	1.0	0.003823
38	l-AEJ	1	0.028	3.3	462.1962	-0.2	0.0258	1.0	0.0003042
75	gm-AEJA=gm-AEJA (4-3)	2	0.0279	8.27	1864.8062	0.2	0.0257	1.0	0.1218
128	gm-AEJA=gm-AEJA=g(DeAc)mgm-AEJA (4-3, 4-3)	3	0.0261	8.46	3224.3726	0.9	0.0241	1.0	0.0006729
39	g(DeAc)m(Anh)-AEJA	1	0.0248	5.5	879.3709	0.5	0.0229	1.0	0.000229
73	gm-AEJ=l-AEJA (3-3)	2	0.0233	6.83	1385.5933	-0.2	0.0278	0.7716	0.0003042
132	gm-AEJA=gmgm-AEJA=AEJA (4-3, 4-3)	3	0.0218	8.12	2786.1877	0.4	0.0201	1.0	0.000875
173	gm-AEJA=gm-AEJA=l-AEJA (4-3, 4-3)	3	0.0217	8.9	2380.0276	0.2	0.02	1.0	0.001094
133	AEJA=gm(Anh)-AEJA=gm(Anh)-AEJA (4-3, 4-3)	3	0.0202	11.6	2267.954	-0.2	0.0186	1.0	4.241e-6
177	gm-AEJA=gm-AEJS (4-3)	2	0.0196	6.71	1880.7998	0.3	0.0181	1.0	0.0001756
74	l-AEJA=g(DeAc)mgm-AEJA (4-3)	2	0.0192	7.78	1892.7998	0.6	0.0277	0.638	7.718e-5
40	gm-AEJR	1	0.0191	15.91	1026.4717	-2.4	0.0176	1.0	0.000176
67	AEJA=AEJ (4-3)	2	0.0189	8.78	833.3767	0.8	0.0349	0.5	2.785e-6
67	AEJ=AEJA (3-3)	2	0.0189	8.78	833.3767	0.8	0.0349	0.5	2.785e-6
135	AEJA=AEJA=gm(Anh)-AEJA (4-3, 4-3)	3	0.0185	8.43	1807.7847	0.8	0.0171	1.0	1.593e-5
88	gmgm-AEJA=gmgm(Anh)-AEJA (4-3)	2	0.0176	10.76	2801.1384	-0.1	0.0162	1.0	4.148e-5
90	gm(Anh)-AEJA=gmgm(Anh)-AEJA (4-3)	2	0.0168	12.61	2302.9323	0.3	0.0155	1.0	4.599e-5
92	l-AEJA=gm(Anh)-AEJA (4-3)	2	0.0164	10.18	1436.6042	0.2	0.0151	1.0	0.0002625
93	gmgm-AEJ=AEJG (3-3)	2	0.0163	13.55	1777.7364	0.8	0.015	1.0	6.489e-6
41	g(DeAc)mgm(Anh)-AEJ	1	0.0157	6.9	1286.5137	0.2	0.0145	1.0	2.863e-5
95	gmgm-AEJA=gmgm-AEJA (4-3)	2	0.0152	8.4	2821.1659	0.2	0.014	1.0	0.001446
96	gm-AEJ=gm(Anh)-AEJ (3-3)	2	0.0145	7.64	1702.7044	0.2	0.0134	1.0	0.0004062
100	gm-AEJA=gm-AEJS (4-3)	2	0.0136	7.1	1880.8011	0.2	0.0125	1.0	0.0001756
181	gm-AEJA=gm-AEJA=AEJA=gm(Anh)-AEJA (4-3, 4-3, 4-3)	4	0.0133	10.52	3211.3774	0.8	0.0123	1.0	0.0004973
42	gm(Anh)-AEJS	1	0.0131	12.84	937.3764	1.4	0.0121	1.0	2.12e-5
172	gm-AEJA=gm-AEJ (4-3)	2	0.0123	6.81	1793.7677	0.3	0.0226	0.5	0.01705
172	gm-AEJ=gm-AEJA (3-3)	2	0.0123	6.81	1793.7677	0.3	0.0226	0.5	0.01705
85	gm-AEJA=gm(Anh)-AEJ (4-3)	2	0.0116	8.1	1773.7415	0.9	0.0183	0.585	0.002902
74	gmgm-AEJA=AEJT (4-3)	2	0.0109	7.78	1892.7998	0.6	0.0277	0.362	4.38e-5
139	l-AEJA=g(DeAc)m-AEJA (4-3)	2	0.0096	7.07	1414.6199	-0.0	0.0159	0.5555	0.0005025
85	gm-AEJ=gm(Anh)-AEJA (3-3)	2	0.0082	8.1	1773.7415	0.9	0.0183	0.415	0.002059
139	gm-AEJA=AEJT (4-3)	2	0.0077	7.07	1414.6199	-0.0	0.0159	0.4445	0.0004021
73	gm-AEJA=l-AEJ (4-3)	2	0.0069	6.83	1385.5933	-0.2	0.0278	0.2284	9.005e-5
