## Supplementary material for "Rhizobial enzyme reveals pH-driven catalytic switching and ʟ-amino acid incorporation by ʟ,ᴅ-transpeptidases": File S1. Muropeptide Quantifications: Ldt2.1.csv

Match	Structure	Oligo State	Corrected Abundance (%)	Consolidated RT (min)	Consolidated Theo (Da)	Consolidated Delta (ppm)	Raw Abundance (%)	Relative Likelihood	Likelihood
1	gm-AEJA	1	38.7284	5.13	941.4077	-0.6	36.5772	1.0	1.0
86	gm-AEJA=gm-AEJA (4-3)	2	15.8377	7.26	1864.8062	0.1	14.958	1.0	0.1338
2	gm-AEJG	1	4.0945	4.63	927.3921	-0.6	3.8671	1.0	0.03867
3	gm(Anh)-AEJA	1	3.0823	7.95	921.3815	0.5	2.9111	1.0	0.02911
4	gm-AEJN	1	2.5907	4.35	984.4135	-0.4	2.4468	1.0	0.02447
5	gm-AEJ	1	2.5633	4.45	870.3706	-0.4	2.4209	1.0	0.02421
6	l-AEJA	1	2.5084	4.71	533.2333	0.2	2.3691	1.0	0.02369
87	gm-AEJA=AEJA (4-3)	2	2.3562	5.91	1384.6093	0.7	2.2253	1.0	0.0003877
88	gm-AEJA=gm-AEJG (4-3)	2	1.8894	6.67	1850.7905	-0.1	1.7849	0.9997	0.01414
90	gm-AEJA=gm(Anh)-AEJA (4-3)	2	1.743	9.73	1844.7786	1.1	1.6462	1.0	0.01065
7	g(DeAc)mgm-AEJA	1	1.7277	5.42	1377.577	0.9	1.6317	1.0	0.01632
309	gm-AEJA=gm-AEJA=gm-AEJA (4-3, 4-3)	3	1.701	8.59	2788.202	0.2	1.6065	1.0	0.05471
8	gm-AEJF	1	1.1918	10.43	1017.439	0.6	1.1256	1.0	0.01126
91	gm-AEJA=l-AEJA (4-3)	2	1.0351	7.39	1456.6304	0.9	0.9776	1.0	0.008666
89	gm-AEJA=gm-AEJ (4-3)	2	0.9074	6.93	1793.7691	0.1	1.7139	0.5	0.008855
89	gm-AEJ=gm-AEJA (3-3)	2	0.9074	6.93	1793.7691	0.1	1.7139	0.5	0.008855
9	g(DeAc)m-AEJA	1	0.8523	4.8	899.3971	0.2	0.805	1.0	0.00805
92	gm-AEJ=gm-AEJG (3-3)	2	0.7729	6.36	1779.7534	-0.3	0.73	1.0	0.0009362
10	gm(Anh)-AEJ	1	0.6946	6.8	850.3444	0.4	0.656	1.0	0.0007047
11	gm-AEJK	1	0.6857	4.28	998.4656	0.4	0.6476	1.0	0.006476
12	gm-AEJR	1	0.6258	4.58	1026.4717	-0.6	0.591	1.0	0.00591
13	gm	1	0.6201	2.89	498.2061	-0.4	0.5857	1.0	0.005857
14	gm-AEJT	1	0.5738	4.71	971.4183	-0.4	0.5419	1.0	0.005419
15	gm(Anh)-AEJG	1	0.5639	7.09	907.3658	0.8	0.5326	1.0	0.001126
16	gm-AEJY	1	0.5071	8.16	1033.4339	1.2	0.4789	1.0	0.004789
17	gmgm-AEJA	1	0.4453	6.12	1419.5876	1.5	0.4206	1.0	0.004206
18	gm-AEJV	1	0.4425	7.14	969.439	0.3	0.4179	1.0	0.004179
93	gm-AEJH	1	0.4181	4.47	1007.4295	-0.7	0.3949	1.0	0.003949
238	gm-AEJA=g(DeAc)mgm-AEJA (4-3)	2	0.4128	7.26	2300.9741	-0.6	0.3899	1.0	0.005968
239	gm-AEJA=gm-AEJA=gm(Anh)-AEJA (4-3, 4-3)	3	0.3938	10.72	2768.1771	0.6	0.3719	1.0	0.006021
19	gm-AEJM	1	0.3835	7.14	1001.4111	0.4	0.3622	1.0	0.003622
95	gm-AEJA=gm-AEJN (4-3)	2	0.316	6.32	1907.812	-0.1	0.2984	1.0	0.00895
94	gm-AEJA=gm(Anh)-AEJ (4-3)	2	0.2627	9.29	1773.7415	1.1	0.321	0.773	0.002399
96	gm-AEJA=AEJ (4-3)	2	0.2591	5.58	1313.5722	1.2	0.2706	0.9043	0.0002425
97	gm-AEJ=gm-AEJN (3-3)	2	0.2401	6.04	1836.7749	0.4	0.2268	1.0	0.0005923
98	l-AEJA=g(DeAc)mgm(Anh)-AEJA (4-3)	2	0.2336	6.67	1872.7735	-1.4	0.2206	1.0	1.609e-5
99	gm-AEJA=gm(Anh)-AEJG (4-3)	2	0.2213	9.01	1830.763	1.8	0.209	1.0	0.001948
100	gm-AEJA=AEJG (4-3)	2	0.1747	5.26	1370.5937	-0.1	0.165	1.0	1.353e-5
101	gm-AEJ=gm(Anh)-AEJG (3-3)	2	0.165	8.66	1759.7259	0.3	0.1558	1.0	0.0001289
21	g(DeAc)mgm-AEJG	1	0.1606	5.0	1363.5614	-0.1	0.1517	1.0	0.000631
20	gm-AEJL	1	0.1591	9.08	983.4547	1.2	0.3006	0.5	0.003006
20	gm-AEJI	1	0.1591	9.08	983.4547	1.2	0.3006	0.5	0.003006
102	gm-AEJA=g(DeAc)m-AEJA (4-3)	2	0.1381	6.99	1822.7956	-0.1	0.1304	1.0	0.002944
314	gm-AEJA=gmgm-AEJA (4-3)	2	0.1328	7.95	2342.9847	-0.1	0.1254	1.0	0.001538
22	gm-AEJD	1	0.1271	4.63	985.3975	-0.8	0.12	1.0	0.0012
103	gm-AEJA=gm-AEJF (4-3)	2	0.1244	12.12	1940.8375	0.9	0.1175	1.0	0.004117
23	gm-AEJW	1	0.1232	12.46	1056.4499	1.9	0.1164	1.0	0.001164
242	gm-AEJA=gm-AEJA=AEJA (4-3, 4-3)	3	0.1175	7.52	2308.0078	0.8	0.111	1.0	0.00814
24	AEJA	1	0.1122	1.97	461.2122	0.3	0.106	1.0	0.00106
243	gm-AEJA=gm-AEJA=gm-AEJG (4-3, 4-3)	3	0.1044	8.04	2774.1877	0.7	0.0986	0.9997	0.006527
105	AEJA=gm(Anh)-AEJA (4-3)	2	0.1014	8.36	1364.5831	2.1	0.0958	1.0	3.086e-5
25	g(DeAc)mgm-AEJ	1	0.0993	4.84	1306.5399	0.8	0.0938	1.0	0.000395
106	gm-AEJ=gm-AEJF (3-3)	2	0.0967	11.78	1869.8004	0.4	0.0913	1.0	0.0002725
107	l-AEJA=g(DeAc)mgm(Anh)-AEJ (4-3)	2	0.0903	6.36	1801.7364	-1.4	0.0853	1.0	6.065e-6
26	g(DeAc)mgm(Anh)-AEJR	1	0.0879	6.72	1442.6148	0.5	0.083	1.0	4.013e-6
26	gm-AEJA=l-AEJG (4-3)	2	0.0879	6.72	1442.6148	0.5	0.083	1.0	0.0002787
27	gm(Anh)-AEJN	1	0.0863	6.58	964.3873	1.8	0.0815	1.0	0.0007123
28	gm(Anh)-AEJF	1	0.086	14.75	997.4128	2.0	0.0812	1.0	0.0003277
108	g(DeAc)mgm-AEJA=g(DeAc)mgm-AEJA (4-3)	2	0.0809	7.09	2737.1448	0.0	0.0764	1.0	0.0002662
29	l-AEJG	1	0.0807	3.99	519.2177	0.6	0.0762	1.0	0.0009162
30	g(DeAc)mgm	1	0.0807	4.54	934.3754	-0.3	0.0762	1.0	9.557e-5
31	g(DeAc)m-AEJG	1	0.0792	4.38	885.3815	-0.1	0.0748	1.0	0.0003113
94	gm-AEJ=gm(Anh)-AEJA (3-3)	2	0.0772	9.29	1773.7415	1.1	0.321	0.227	0.0007047
32	g(DeAc)mgm-AEJN	1	0.0766	4.74	1420.5828	-0.0	0.0723	1.0	0.0003992
33	gmgm(Anh)-AEJA	1	0.0766	5.42	1399.5614	-1.2	0.0723	1.0	0.000723
110	gm(Anh)-AEJA=gm(Anh)-AEJA (4-3)	2	0.0734	12.21	1824.7571	-0.8	0.0693	1.0	0.0008475
34	g(DeAc)mgm(Anh)-AEJA	1	0.0719	7.94	1357.5508	0.1	0.0679	1.0	0.000679
35	AEJ	1	0.0702	1.97	390.1751	0.2	0.0663	1.0	2.566e-5
111	gm-AEJA=gm-AEJT (4-3)	2	0.0671	6.77	1894.8167	-0.2	0.0634	1.0	0.001982
244	gm-AEJA=g(DeAc)mgm-AEJG (4-3)	2	0.0664	6.74	2286.9585	0.1	0.0627	1.0	0.0005549
36	gmgm	1	0.0655	5.22	976.386	-0.4	0.0619	1.0	2.463e-5
37	gm(Anh)-AEJK	1	0.0648	6.29	978.4393	0.6	0.0612	1.0	0.0001885
241	gm-AEJA=gm-AEJA=gm-AEJ (4-3, 4-3)	3	0.0627	8.36	2717.1662	1.8	0.1185	0.5	0.003134
241	gm-AEJA=gm-AEJ=gm-AEJA (4-3, 3-3)	3	0.0627	8.36	2717.1662	1.8	0.1185	0.5	0.003134
114	gm-AEJ=gm-AEJT (3-3)	2	0.0586	6.45	1823.7796	0.3	0.0553	1.0	0.0001312
115	gm-AEJA=gm-AEJQ (4-3)	2	0.0565	6.91	1921.8276	-0.2	0.0534	1.0	5.926e-5
109	gm-AEJ=l-AEJA (3-3)	2	0.0562	7.0	1385.5933	0.4	0.0706	0.7524	0.0005735
38	l-AEJ	1	0.0546	3.26	462.1962	-0.2	0.0516	1.0	0.0005735
116	gm-AEJA=g(DeAc)mgm(Anh)-AEJA (4-3)	2	0.0528	9.59	2280.9493	0.1	0.0499	1.0	0.0002484
117	gm-AEJ=gm-AEJV (3-3)	2	0.0516	9.3	1821.8004	0.8	0.0487	1.0	0.0001012
119	gm-AEJA=gmgm(Anh)-AEJA (4-3)	2	0.0508	10.29	2322.9585	1.8	0.048	1.0	0.0002645
120	gm-AEJA=gm(Anh)-AEJN (4-3)	2	0.0506	8.55	1887.7844	-1.3	0.0478	1.0	0.0002981
39	g(DeAc)m-AEJY	1	0.05	7.13	991.4234	-0.2	0.0472	1.0	3.855e-5
322	gm-AEJA=gm-AEJA=gm-AEJA=gm-AEJA (4-3, 4-3, 4-3)	4	0.0496	9.43	3711.5991	1.0	0.0468	1.0	0.005876
121	AEJA=l-AEJA (4-3)	2	0.0494	5.81	976.4349	1.8	0.0467	1.0	2.511e-5
245	gm-AEJA=gm-AEJA=l-AEJA (4-3, 4-3)	3	0.0493	8.91	2380.0289	1.0	0.0466	1.0	0.003576
40	gmgm-AEJG	1	0.0469	5.6	1405.5719	1.0	0.0443	1.0	0.0001627
122	gm(Anh)-AEJR	1	0.0469	6.77	1006.4455	0.8	0.0443	1.0	0.000172
246	gm-AEJA=gm-AEJ=gm-AEJG (4-3, 3-3)	3	0.0462	7.75	2703.1505	1.3	0.0436	1.0	0.00267
123	gm-AEJ=gm(Anh)-AEJN (3-3)	2	0.0453	8.19	1816.7473	1.1	0.0428	1.0	1.973e-5
41	gm(Anh)-AEJT	1	0.0448	7.13	951.3921	1.5	0.0423	1.0	0.0001578
42	gm-AEJS	1	0.0439	4.5	957.4026	-0.2	0.0417	0.9941	0.000417
43	l-AEJF	1	0.0432	11.01	609.2646	1.5	0.0408	1.0	0.0002667
249	gm-AEJA=gm(Anh)-AEJA=gm(Anh)-AEJA (4-3, 4-3)	3	0.0431	12.59	2748.1495	1.7	0.0407	1.0	0.0002535
125	gm-AEJ=gm(Anh)-AEJF (3-3)	2	0.0407	15.74	1849.7728	0.9	0.0384	1.0	1.966e-5
44	g(DeAc)m	1	0.0404	2.09	456.1955	0.4	0.0382	1.0	4.715e-5
251	gm-AEJA=gm-AEJA=g(DeAc)mgm-AEJA (4-3, 4-3)	3	0.0403	8.48	3224.3726	1.6	0.0381	1.0	0.001426
252	gm-AEJA=AEJA=gm(Anh)-AEJA (4-3, 4-3)	3	0.0401	9.65	2287.9802	0.7	0.0379	1.0	0.0003504
127	gm-AEJ=gm-AEJY (3-3)	2	0.0394	9.53	1885.7953	0.6	0.0372	1.0	0.0001159
45	g(DeAc)mgm-AEJF	1	0.0391	10.01	1453.6083	1.9	0.0369	1.0	0.0001837
324	gm-AEJ=gm-AEJK (3-3)	2	0.0385	5.87	1850.8256	0.2	0.0364	1.0	0.0001568
47	gm(Anh)-AEJH	1	0.0382	6.62	987.4033	0.6	0.0361	1.0	0.000115
48	l-AEJY	1	0.0374	9.21	625.2595	0.7	0.0353	1.0	0.0001135
130	l-AEJA=g(DeAc)mgm-AEJA (4-3)	2	0.0358	7.81	1892.7998	1.7	0.0338	1.0	0.0003866
247	gm-AEJA=gm-AEJA=gm(Anh)-AEJ (4-3, 4-3)	3	0.0357	10.46	2697.14	0.3	0.0436	0.773	0.0009076
112	gm-AEJ=g(DeAc)mgm-AEJA (3-3)	2	0.0333	6.96	2229.9384	0.1	0.0587	0.5352	0.000395
49	g(DeAc)m-AEJ	1	0.0332	4.27	828.36	-0.1	0.0314	1.0	0.0001949
254	gm-AEJA=gm-AEJA=gm(Anh)-AEJG (4-3, 4-3)	3	0.0328	10.04	2754.1614	1.1	0.031	1.0	0.0007645
131	gm-AEJA=gm-AEJY (4-3)	2	0.0327	9.82	1956.8324	0.7	0.0309	1.0	0.001752
50	gm-AEJE	1	0.0324	6.23	999.4132	1.8	0.0306	1.0	0.000306
132	gm-AEJA=gm-AEJK (4-3)	2	0.0322	6.15	1921.864	0.4	0.0304	1.0	0.002369
52	l-AEJN	1	0.0314	3.09	576.2391	0.1	0.0297	1.0	0.0005797
133	gm-AEJA=gm-AEJV (4-3)	2	0.0311	9.47	1892.8375	0.4	0.0294	1.0	0.001529
134	gm-AEJ=gm-AEJ (3-3)	2	0.031	6.51	1722.7319	0.6	0.0293	1.0	0.0005861
135	gm-AEJ=l-AEJG (3-3)	2	0.0301	6.36	1371.5777	0.0	0.0284	1.0	1.845e-5
328	gm-AEJA=gm-AEJA=gm-AEJA=gm(Anh)-AEJA (4-3, 4-3, 4-3)	4	0.0293	11.26	3691.5841	-1.5	0.0277	1.0	0.00136
137	l-AEJA=g(DeAc)mgm(Anh)-AEJG (4-3)	2	0.0292	5.94	1858.7579	-0.5	0.0276	1.0	2.867e-6
138	gm-AEJ=gm-AEJR (3-3)	2	0.0291	6.2	1878.8331	0.4	0.0275	1.0	0.0001431
112	gm-AEJA=g(DeAc)mgm-AEJ (4-3)	2	0.0289	6.96	2229.9384	0.1	0.0587	0.4648	0.0003431
128	AEJ=gm(Anh)-AEJA (3-3)	2	0.0278	8.0	1293.546	0.8	0.0357	0.7351	1.93e-5
53	gm(Anh)-AEJV	1	0.0276	10.75	949.4128	1.4	0.0261	1.0	0.0001217
96	gm-AEJ=AEJA (3-3)	2	0.0274	5.58	1313.5722	1.2	0.2706	0.09569	2.566e-5
329	gm-AEJA=gm-AEJ=gm(Anh)-AEJG (4-3, 3-3)	3	0.0272	9.75	2683.123	0.2	0.0257	1.0	0.0005699
54	g(DeAc)mgm(Anh)-AEJ	1	0.0271	6.91	1286.5137	0.2	0.0256	1.0	1.644e-5
140	l-AEJA=gm(Anh)-AEJA (4-3)	2	0.0269	10.2	1436.6042	1.9	0.0254	1.0	0.0006897
142	AEJA=g(DeAc)mgm-AEJA (4-3)	2	0.0265	5.97	1820.7786	0.9	0.025	1.0	1.73e-5
55	g(DeAc)m-AEJN	1	0.0264	4.19	942.403	-0.1	0.0249	1.0	0.000197
144	gm-AEJ=gm-AEJM (3-3)	2	0.0264	8.85	1853.7724	1.3	0.0249	1.0	8.768e-5
56	gmgm-AEJN	1	0.026	5.29	1462.5934	0.6	0.0246	1.0	0.0001029
57	gmgm-AEJ	1	0.0258	5.64	1348.5505	-0.8	0.0244	1.0	0.0001018
255	gm-AEJ=gm-AEJH (3-3)	2	0.0256	5.96	1859.7909	-0.1	0.0242	1.0	9.56e-5
59	l-AEJV	1	0.0252	10.59	561.2646	1.9	0.0238	1.0	9.9e-5
60	gm-AEJC	1	0.0249	5.48	973.3798	0.6	0.0235	1.0	0.000235
146	gm-AEJA=gm-AEJM (4-3)	2	0.0249	9.27	1924.8095	0.5	0.0235	1.0	0.001325
147	gm-AEJ=g(DeAc)mgm-AEJG (3-3)	2	0.0249	6.45	2215.9227	0.5	0.0235	1.0	3.673e-5
148	gm-AEJA=gm(Anh)-AEJD (4-3)	2	0.0245	7.53	1888.7685	2.0	0.0231	1.0	3.475e-5
149	gm-AEJA=gm(Anh)-AEJF (4-3)	2	0.024	15.19	1920.8099	1.3	0.0227	1.0	0.000297
253	gm-AEJ=gm-AEJ=gm-AEJA (3-3, 3-3)	3	0.0231	8.14	2646.1291	0.5	0.0331	0.6594	0.0002075
150	l-AEJA=l-AEJA (4-3)	2	0.0231	4.58	1048.456	-2.2	0.0218	1.0	0.0005613
61	gm(Anh)-AEJY	1	0.0228	11.72	1013.4077	1.7	0.0215	1.0	0.0001394
151	gm-AEJA=gm-AEJS (4-3)	2	0.0223	6.68	1880.8011	0.1	0.0211	1.0	0.0001516
152	gm-AEJ=gm(Anh)-AEJ (3-3)	2	0.0222	8.85	1702.7044	1.5	0.021	1.0	0.0001588
153	gm-AEJ=AEJF (3-3)	2	0.0218	10.02	1389.6035	1.7	0.0206	1.0	1.089e-6
258	g(DeAc)mgm-AEJT	1	0.0216	5.05	1407.5876	0.2	0.0204	1.0	8.842e-5
63	gm(Anh)-AEJM	1	0.0198	10.95	981.3849	1.5	0.0187	1.0	0.0001054
64	gm-AEJP	1	0.0193	6.12	967.4234	1.0	0.0182	1.0	0.000182
156	gm-AEJA=gm-AEJR (4-3)	2	0.0192	6.48	1949.8702	0.5	0.0181	1.0	0.002162
260	gm-AEJA=gm-AEJH (4-3)	2	0.019	6.13	1930.828	0.3	0.0179	1.0	0.001444
109	gm-AEJA=l-AEJ (4-3)	2	0.0185	7.0	1385.5933	0.4	0.0706	0.2476	0.0001887
340	gm-AEJA=gm-AEJD (4-3)	2	0.0184	6.7	1908.7947	0.3	0.0174	1.0	0.0004389
65	gmgm-AEJF	1	0.0181	11.27	1495.6189	1.1	0.0171	1.0	4.734e-5
262	gm-AEJA=gm-AEJA=gm-AEJN (4-3, 4-3)	3	0.0174	7.69	2831.2078	1.8	0.0164	1.0	0.001091
66	gm-AEJQ	1	0.0172	4.96	998.4292	-0.3	0.0162	1.0	0.000162
159	gm-AEJ=gm(Anh)-AEJK (3-3)	2	0.0169	9.6	1830.7994	1.2	0.016	1.0	1.482e-5
160	gm-AEJA=l-AEJN (4-3)	2	0.0168	6.32	1499.6363	-0.1	0.0159	1.0	0.0001086
264	gm-AEJA=gm-AEJA=g(DeAc)m-AEJA (4-3, 4-3)	3	0.0154	8.01	2746.1928	2.1	0.0145	1.0	0.000477
344	gm-AEJ=gm-AEJD (3-3)	2	0.0152	6.36	1837.7576	-0.0	0.0144	1.0	2.905e-5
163	gm(Anh)-AEJ=gm(Anh)-AEJG (3-3)	2	0.0148	11.01	1739.6996	1.0	0.014	1.0	3.494e-5
347	gm-AEJA=gm-AEJS (4-3)	2	0.0145	7.07	1880.7998	0.1	0.0137	1.0	0.0001516
265	gm-AEJA=gm-AEJA=g(DeAc)mgm(Anh)-AEJA (4-3, 4-3)	3	0.0144	10.53	3204.3563	-1.5	0.0136	1.0	0.0001825
67	AEJR	1	0.0143	3.95	546.2762	1.0	0.0135	1.0	6.265e-6
266	gm-AEJ=gm-AEJ=gm-AEJG (3-3, 3-3)	3	0.0142	7.51	2632.1134	0.3	0.0134	1.0	0.0001767
166	gm-AEJ=gm(Anh)-AEJV (3-3)	2	0.0138	11.99	1801.7728	1.8	0.013	1.0	6.319e-6
167	gm-AEJ=gm(Anh)-AEJT (3-3)	2	0.0133	8.69	1803.7534	-0.1	0.0126	1.0	1.024e-5
145	gm-AEJ=gm-AEJL (3-3)	2	0.0131	10.75	1835.816	0.9	0.0248	0.5	3.639e-5
145	gm-AEJ=gm-AEJI (3-3)	2	0.0131	10.75	1835.816	0.9	0.0248	0.5	3.639e-5
69	g(DeAc)mgm(Anh)-AEJG	1	0.0128	7.16	1343.5351	0.5	0.0121	1.0	2.626e-5
58	AEJL	1	0.0128	7.03	503.2591	1.0	0.0241	0.5	3.186e-6
58	AEJI	1	0.0128	7.03	503.2591	1.0	0.0241	0.5	3.186e-6
171	gm-AEJA=g(DeAc)mgm-AEJN (4-3)	2	0.0127	6.42	2343.98	0.5	0.012	1.0	0.0002645
70	g(DeAc)m-AEJF	1	0.0125	9.6	975.4284	1.2	0.0118	1.0	9.061e-5
71	l-AEJK	1	0.0122	4.97	590.2912	-0.6	0.0115	1.0	0.0001534
72	g(DeAc)mgm-AEJY	1	0.012	8.01	1469.6032	0.4	0.0113	1.0	7.814e-5
253	gm-AEJA=gm-AEJ=gm-AEJ (4-3, 3-3)	3	0.0119	8.14	2646.1291	0.5	0.0331	0.3406	0.0001072
272	AEJA=AEJA=gm(Anh)-AEJA (4-3, 4-3)	3	0.0114	8.5	1807.7847	0.5	0.0108	1.0	1.015e-6
175	gm-AEJ=l-AEJN (3-3)	2	0.0113	6.02	1428.5991	2.4	0.0107	1.0	7.19e-6
177	AEJ=gm(Anh)-AEJG (3-3)	2	0.0112	7.04	1279.5303	0.4	0.0106	1.0	3.531e-6
62	gm(Anh)-AEJL	1	0.0112	13.38	963.4284	1.7	0.0211	0.5	8.751e-5
62	gm(Anh)-AEJI	1	0.0112	13.38	963.4284	1.7	0.0211	0.5	8.751e-5
180	gm(Anh)-AEJA=gm(Anh)-AEJG (4-3)	2	0.011	11.39	1810.7368	1.6	0.0104	1.0	0.000155
354	gm-AEJA=gm-AEJA=gm(Anh)-AEJN (4-3, 4-3)	3	0.0109	9.6	2811.1816	1.4	0.0103	1.0	0.0001748
173	gm-AEJA=g(DeAc)mgm(Anh)-AEJ (4-3)	2	0.0106	9.17	2209.9122	-0.0	0.0118	0.8507	9.364e-5
273	gm-AEJA=gm-AEJA=gmgm(Anh)-AEJA (4-3, 4-3)	3	0.0106	11.14	3246.357	1.3	0.01	1.0	0.0001756
247	gm-AEJA=gm-AEJ=gm(Anh)-AEJA (4-3, 3-3)	3	0.0105	10.46	2697.14	0.3	0.0436	0.227	0.0002666
183	gm-AEJ=g(DeAc)mgm-AEJN (3-3)	2	0.0103	6.17	2272.9482	-1.1	0.0097	1.0	1.75e-5
271	gm-AEJA=gm-AEJ=gm(Anh)-AEJ (4-3, 3-3)	3	0.0101	10.27	2626.1029	1.3	0.0117	0.8132	7.681e-5
73	gm(Anh)-AEJD	1	0.0101	7.03	965.3713	1.3	0.0095	1.0	3.493e-5
128	AEJA=gm(Anh)-AEJ (4-3)	2	0.01	8.0	1293.546	0.8	0.0357	0.2649	6.954e-6
184	gm-AEJA=AEJF (4-3)	2	0.01	10.42	1460.6406	0.6	0.0094	1.0	1.646e-5
186	gm-AEJ=gm-AEJW (3-3)	2	0.0096	13.22	1908.8113	0.7	0.0091	1.0	2.818e-5
187	AEJA=g(DeAc)m-AEJA (4-3)	2	0.0096	5.6	1342.6001	-0.1	0.0091	1.0	8.533e-6
188	gm-AEJA=gm-AEJW (4-3)	2	0.0095	13.3	1979.8484	1.1	0.009	1.0	0.0004258
74	gmgm(Anh)-AEJ	1	0.0094	7.59	1328.5242	1.8	0.0089	1.0	1.75e-5
189	gm-AEJA=g(DeAc)m-AEJG (4-3)	2	0.0094	6.45	1808.78	0.4	0.0089	1.0	0.0002736
348	gm-AEJ=g(DeAc)m-AEJA (3-3)	2	0.0089	6.68	1751.7572	-0.1	0.0134	0.6292	0.0001949
157	gm-AEJA=gm-AEJL (4-3)	2	0.0089	11.14	1906.8531	0.5	0.0168	0.5	0.0005498
157	gm-AEJA=gm-AEJI (4-3)	2	0.0089	11.14	1906.8531	0.5	0.0168	0.5	0.0005498
277	gm-AEJA=l-AEJA=gm(Anh)-AEJA (4-3, 4-3)	3	0.0086	11.17	2360.0014	0.8	0.0081	1.0	9.291e-5
278	AEJA=gm(Anh)-AEJG (4-3)	2	0.0085	7.35	1350.5675	0.4	0.008	1.0	5.646e-6
193	gm-AEJ=g(DeAc)m-AEJY (3-3)	2	0.0084	9.32	1843.7834	-0.6	0.0079	1.0	1.143e-5
194	gm-AEJ=gm(Anh)-AEJM (3-3)	2	0.0082	11.65	1833.7449	0.9	0.0077	1.0	4.527e-6
75	g(DeAc)m-AEJK	1	0.0078	8.36	956.455	3.4	0.0074	1.0	5.213e-5
365	gm-AEJA=gm-AEJA=AEJG (4-3, 4-3)	3	0.0078	6.87	2293.9908	0.0	0.0074	1.0	0.0006035
196	g(DeAc)mgm-AEJA=g(DeAc)mgm(Anh)-AEJA (4-3)	2	0.0077	9.47	2717.1186	0.6	0.0073	1.0	1.108e-5
283	l-AEJA=g(DeAc)m-AEJA (4-3)	2	0.0077	5.48	1414.6199	-0.5	0.0073	1.0	0.0001907
366	gm-AEJA=gm-AEJ=gm-AEJK (4-3, 3-3)	3	0.0077	8.74	2774.2227	2.1	0.0073	1.0	0.0001331
197	gm-AEJ=l-AEJ (3-3)	2	0.0075	6.51	1314.5562	1.6	0.0071	1.0	1.249e-5
198	g(DeAc)mgm-AEJA=g(DeAc)mgm-AEJG (4-3)	2	0.0075	6.61	2723.1291	1.2	0.0071	1.0	2.475e-5
345	gm(Anh)-AEJA=gm(Anh)-AEJ (4-3)	2	0.0074	11.81	1753.7153	1.2	0.014	0.5	0.000191
345	gm(Anh)-AEJ=gm(Anh)-AEJA (3-3)	2	0.0074	11.81	1753.7153	1.2	0.014	0.5	0.000191
200	gm-AEJA=gm(Anh)-AEJT (4-3)	2	0.0072	9.04	1874.7905	1.0	0.0068	1.0	0.0001547
285	gm-AEJA=gm-AEJA=gm-AEJQ (4-3, 4-3)	3	0.0071	8.24	2845.2248	1.3	0.0067	1.0	0.0001953
203	AEJ=g(DeAc)mgm-AEJA (3-3)	2	0.0069	5.71	1749.7415	1.5	0.0065	1.0	1.082e-5
368	gm-AEJA=gm-AEJA=gm(Anh)-AEJA=gm(Anh)-AEJA (4-3, 4-3, 4-3)	4	0.0069	12.92	3671.5467	1.4	0.0065	1.0	0.0001489
172	gm-AEJ=gmgm-AEJA (3-3)	2	0.0067	7.61	2271.9489	0.6	0.0119	0.5329	0.0001018
369	gm-AEJA=l-AEJA=g(DeAc)mgm(Anh)-AEJ (4-3, 4-3)	3	0.0067	7.75	2725.1336	-0.0	0.0063	1.0	0.000312
204	gm-AEJ=gm(Anh)-AEJY (3-3)	2	0.0064	12.24	1865.7677	1.4	0.006	1.0	5.205e-6
290	gm-AEJ=gm-AEJ=gm(Anh)-AEJG (3-3, 3-3)	3	0.0064	9.32	2612.0872	0.9	0.006	1.0	3.772e-5
292	gm-AEJ=gm(Anh)-AEJH (3-3)	2	0.0059	7.95	1839.7633	-0.9	0.0056	1.0	8.739e-6
291	gm-AEJA=gm-AEJA=gm-AEJF (4-3, 4-3)	3	0.0059	12.83	2864.2346	1.6	0.0056	1.0	0.0004298
373	gm-AEJA=gm-AEJ=gm(Anh)-AEJN (4-3, 3-3)	3	0.0059	9.36	2740.1445	0.9	0.0056	1.0	0.0001566
172	gm-AEJA=gmgm-AEJ (4-3)	2	0.0059	7.61	2271.9489	0.6	0.0119	0.4671	8.925e-5
77	l-AEJR	1	0.0058	10.68	618.2973	-3.4	0.0055	1.0	0.00014
211	gm-AEJA=g(DeAc)mgm-AEJF (4-3)	2	0.0058	11.49	2377.0054	1.0	0.0055	1.0	0.000135
214	gm-AEJA=l-AEJF (4-3)	2	0.0055	13.01	1532.6617	0.8	0.0052	1.0	0.0001492
348	gm-AEJA=g(DeAc)m-AEJ (4-3)	2	0.0053	6.68	1751.7572	-0.1	0.0134	0.3708	0.0001149
79	gmgm(Anh)-AEJG	1	0.0052	7.78	1385.5457	0.7	0.0049	1.0	2.796e-5
218	gm-AEJA=gmgm(Anh)-AEJG (4-3)	2	0.0052	9.55	2308.9428	1.6	0.0049	1.0	1.792e-5
220	gm-AEJA=g(DeAc)mgm(Anh)-AEJG (4-3)	2	0.0051	8.92	2266.9323	0.6	0.0048	1.0	4.426e-5
296	gm-AEJA=l-AEJA=g(DeAc)mgm-AEJA (4-3, 4-3)	3	0.0051	8.9	2816.1982	1.5	0.0048	1.0	0.0001236
80	gm(Anh)-AEJW	1	0.005	16.47	1036.4237	1.0	0.0047	1.0	3.389e-5
185	gm-AEJ=gm(Anh)-AEJL (3-3)	2	0.005	13.93	1815.7885	2.0	0.0094	0.5	2.554e-6
185	gm-AEJ=gm(Anh)-AEJI (3-3)	2	0.005	13.93	1815.7885	2.0	0.0094	0.5	2.554e-6
81	AEJF	1	0.0048	11.41	537.2435	2.2	0.0045	1.0	1.193e-5
222	gm-AEJ=g(DeAc)mgm-AEJF (3-3)	2	0.0047	11.34	2305.973	-0.8	0.0044	1.0	8.933e-6
223	gm-AEJA=gm(Anh)-AEJW (4-3)	2	0.0047	6.16	1959.8208	-4.8	0.0044	1.0	1.719e-5
300	gm-AEJ=gm(Anh)-AEJR (3-3)	2	0.0047	8.33	1858.8068	0.4	0.0044	1.0	1.072e-5
224	l-AEJA=gmgm(Anh)-AEJA (4-3)	2	0.0046	7.81	1914.7841	-0.9	0.0043	1.0	1.713e-5
225	l-AEJA=l-AEJN (4-3)	2	0.0046	8.98	1091.4619	2.1	0.0043	1.0	7.036e-6
301	gm-AEJA=gm-AEJ=gm-AEJV (4-3, 3-3)	3	0.0046	10.33	2745.1975	0.5	0.0043	1.0	0.0001781
227	gm-AEJ=l-AEJF (3-3)	2	0.0044	12.59	1461.6246	1.6	0.0042	1.0	9.877e-6
228	gm-AEJ=g(DeAc)mgm(Anh)-AEJG (3-3)	2	0.0043	8.78	2195.8952	1.2	0.0041	1.0	2.929e-6
232	gm(Anh)-AEJA=gm(Anh)-AEJY (4-3)	2	0.004	6.38	1916.7786	0.9	0.0038	1.0	6.259e-6
305	gm-AEJA=gm-AEJA=gmgm(Anh)-AEJA (4-3, 4-3)	3	0.004	8.5	3246.357	-0.0	0.0038	1.0	0.0001756
282	gm-AEJA=gm(Anh)-AEJA=gm(Anh)-AEJ (4-3, 4-3)	3	0.004	12.47	2677.1124	1.5	0.0075	0.5	2.56e-5
282	gm-AEJA=gm(Anh)-AEJ=gm(Anh)-AEJA (4-3, 3-3)	3	0.004	12.47	2677.1124	1.5	0.0075	0.5	2.56e-5
83	AEJG	1	0.0039	3.22	447.1965	0.6	0.0037	1.0	4.099e-5
306	gm-AEJA=gm-AEJ=gm-AEJF (4-3, 3-3)	3	0.0039	12.65	2793.1975	0.3	0.0037	1.0	0.0003339
234	gm-AEJA=gm(Anh)-AEJY (4-3)	2	0.0037	12.63	1936.8048	1.6	0.0035	1.0	7.864e-5
235	gm-AEJA=gm-AEJC (4-3)	2	0.0036	7.62	1896.7782	0.2	0.0034	1.0	8.596e-5
202	g(DeAc)mgm-AEJA=g(DeAc)mgm-AEJ (4-3)	2	0.0035	6.83	2666.1077	0.4	0.0066	0.5	1.531e-5
202	g(DeAc)mgm-AEJ=g(DeAc)mgm-AEJA (3-3)	2	0.0035	6.83	2666.1077	0.4	0.0066	0.5	1.531e-5
217	gm-AEJA=gmgm(Anh)-AEJ (4-3)	2	0.0034	9.72	2251.9214	1.3	0.0049	0.6503	3.255e-5
302	gm-AEJA=AEJ=gm(Anh)-AEJA (4-3, 3-3)	3	0.0032	9.72	2216.9431	1.1	0.0041	0.7351	9.6e-5
78	g(DeAc)mgm-AEJL	1	0.0028	8.87	1419.624	1.5	0.0053	0.5	4.905e-5
78	g(DeAc)mgm-AEJI	1	0.0028	8.87	1419.624	1.5	0.0053	0.5	4.905e-5
299	gm-AEJA=gm-AEJ=g(DeAc)mgm-AEJA (4-3, 3-3)	3	0.0025	8.29	3153.3355	1.9	0.0044	0.5352	0.0001149
271	gm-AEJ=gm-AEJ=gm(Anh)-AEJA (3-3, 3-3)	3	0.0023	10.27	2626.1029	1.3	0.0117	0.1868	1.764e-5
84	l-AEJH	1	0.0022	4.02	599.2551	0.4	0.0021	1.0	9.356e-5
82	l-AEJL	1	0.0022	9.47	575.2803	1.6	0.0041	0.5	7.122e-5
82	l-AEJI	1	0.0022	9.47	575.2803	1.6	0.0041	0.5	7.122e-5
299	gm-AEJA=gm-AEJA=g(DeAc)mgm-AEJ (4-3, 4-3)	3	0.0022	8.29	3153.3355	1.9	0.0044	0.4648	9.98e-5
173	gm-AEJ=g(DeAc)mgm(Anh)-AEJA (3-3)	2	0.0019	9.17	2209.9122	-0.0	0.0118	0.1493	1.644e-5
217	gm-AEJ=gmgm(Anh)-AEJA (3-3)	2	0.0018	9.72	2251.9214	1.3	0.0049	0.3497	1.75e-5
85	AEJH	1	0.0016	4.0	527.234	0.5	0.0015	1.0	4.186e-6
302	gm-AEJA=AEJA=gm(Anh)-AEJ (4-3, 4-3)	3	0.0011	9.72	2216.9431	1.1	0.0041	0.2649	3.459e-5
88	gm-AEJ=gm-AEJQ (3-3)	2	0.0005	6.67	1850.7905	-0.1	1.7849	0.0002772	3.922e-6
42	g(DeAc)m-AEJE	1	0.0003	4.5	957.4026	-0.2	0.0417	0.005873	2.463e-6
