## Supplementary material for "Rhizobial enzyme reveals pH-driven catalytic switching and ʟ-amino acid incorporation by ʟ,ᴅ-transpeptidases": File S1. Muropeptide Quantifications: Ldt2.2.csv

Match	Structure	Oligo State	Corrected Abundance (%)	Consolidated RT (min)	Consolidated Theo (Da)	Consolidated Delta (ppm)	Raw Abundance (%)	Relative Likelihood	Likelihood
1	gm-AEJA	1	23.6723	5.14	941.4077	-1.3	22.3877	1.0	1.0
106	gm-AEJA=gm-AEJA (4-3)	2	9.8443	7.25	1864.8062	-0.2	9.3101	1.0	0.05012
2	gm-AEJG	1	6.2445	4.62	927.3921	-1.3	5.9056	1.0	0.05906
3	g(DeAc)m-AEJA	1	4.6713	4.8	899.3971	-0.6	4.4178	1.0	0.04418
107	gm-AEJA=AEJA (4-3)	2	3.9093	5.9	1384.6093	0.0	3.6972	1.0	0.0002107
4	gm-AEJN	1	3.3761	4.36	984.4135	-1.1	3.1929	1.0	0.03193
5	gm(Anh)-AEJA	1	3.3195	7.93	921.3815	0.0	3.1394	1.0	0.03139
412	gm-AEJA=gm-AEJG (4-3)	2	2.4588	6.67	1850.7892	-0.1	2.326	0.9997	0.01322
6	gm-AEJ	1	2.4293	4.44	870.3706	-0.9	2.2975	1.0	0.02298
108	gm-AEJA=gm(Anh)-AEJA (4-3)	2	2.0365	9.72	1844.7786	0.6	1.926	1.0	0.007028
7	gmgm-AEJA	1	1.9108	6.11	1419.5876	0.1	1.8071	1.0	0.01807
8	gm-AEJF	1	1.6628	10.42	1017.439	-0.3	1.5726	1.0	0.01573
413	gm-AEJ=gm-AEJG (3-3)	2	1.6476	6.35	1779.7521	-0.2	1.5582	1.0	0.001357
9	g(DeAc)mgm-AEJA	1	1.3973	5.41	1377.577	-0.0	1.3215	1.0	0.01322
10	gm-AEJK	1	1.3059	4.27	998.4656	-0.8	1.235	1.0	0.01235
411	gm-AEJA=gm-AEJ (4-3)	2	1.2352	6.92	1793.7677	0.2	2.3363	0.5	0.005144
411	gm-AEJ=gm-AEJA (3-3)	2	1.2352	6.92	1793.7677	0.2	2.3363	0.5	0.005144
415	gm-AEJA=gm-AEJA=gm-AEJA (4-3, 4-3)	3	1.1074	8.56	2788.202	-0.1	1.0473	1.0	0.02084
11	gm-AEJR	1	0.9172	4.57	1026.4717	-1.1	0.8674	1.0	0.008674
12	gm(Anh)-AEJG	1	0.8448	7.09	907.3658	0.4	0.799	1.0	0.001854
13	l-AEJA	1	0.8074	4.72	533.2333	-0.8	0.7636	1.0	0.007636
300	gm-AEJA=g(DeAc)m-AEJA (4-3)	2	0.759	6.99	1822.7943	-0.1	0.7178	1.0	0.00989
14	gm(Anh)-AEJ	1	0.7374	6.79	850.3444	-0.3	0.6974	1.0	0.0007213
15	gm-AEJT	1	0.732	4.7	971.4183	-1.2	0.6923	1.0	0.006923
16	gm-AEJY	1	0.6985	8.13	1033.4339	0.2	0.6606	1.0	0.006606
110	gm-AEJH	1	0.6879	4.47	1007.4295	-0.8	0.6506	1.0	0.006506
17	gm-AEJV	1	0.6862	7.13	969.439	-0.6	0.649	1.0	0.00649
18	g(DeAc)m-AEJG	1	0.6371	4.37	885.3815	-1.2	0.6025	1.0	0.002609
109	gm-AEJA=AEJ (4-3)	2	0.5804	5.59	1313.5722	0.0	0.7661	0.7164	5.463e-5
417	gm-AEJA=gmgm-AEJA (4-3)	2	0.553	7.93	2342.9847	-0.4	0.523	1.0	0.004046
19	gm	1	0.5521	2.89	498.2061	-1.2	0.5221	1.0	0.005221
418	gm-AEJ=gm-AEJN (3-3)	2	0.513	6.02	1836.7735	0.1	0.4852	1.0	0.0007336
20	gm-AEJM	1	0.5118	7.13	1001.4111	-0.5	0.484	1.0	0.00484
112	gm-AEJA=gm(Anh)-AEJG (4-3)	2	0.466	8.98	1830.763	0.6	0.4407	1.0	0.001789
419	gm-AEJA=gm-AEJN (4-3)	2	0.4515	6.31	1907.8107	-0.2	0.427	1.0	0.007148
113	gm-AEJ=gm(Anh)-AEJG (3-3)	2	0.4436	8.65	1759.7259	-0.4	0.4195	1.0	0.0001836
111	gm-AEJA=gm(Anh)-AEJ (4-3)	2	0.4379	9.27	1773.7415	0.6	0.6054	0.684	0.001561
22	gmgm-AEJG	1	0.3984	5.6	1405.5719	-0.1	0.3768	1.0	0.001067
114	gm-AEJ=AEJG (3-3)	2	0.3906	4.96	1299.5566	-0.9	0.3694	1.0	4.503e-6
115	gm-AEJA=AEJG (4-3)	2	0.3825	5.27	1370.5937	-0.9	0.3617	1.0	4.388e-5
116	gm-AEJA=l-AEJA (4-3)	2	0.3082	7.39	1456.6304	-0.0	0.2915	1.0	0.00171
301	gm-AEJA=gm-AEJA=gm(Anh)-AEJA (4-3, 4-3)	3	0.2808	10.7	2768.1771	0.0	0.2656	1.0	0.004312
23	g(DeAc)m-AEJN	1	0.2672	4.2	942.403	-0.7	0.2527	1.0	0.001411
302	gm-AEJA=g(DeAc)mgm-AEJA (4-3)	2	0.2371	7.25	2300.9741	-0.9	0.2242	1.0	0.002959
109	gm-AEJ=AEJA (3-3)	2	0.2297	5.59	1313.5722	0.0	0.7661	0.2836	2.162e-5
21	gm-AEJL	1	0.2267	9.07	983.4547	0.5	0.4288	0.5	0.004288
21	gm-AEJI	1	0.2267	9.07	983.4547	0.5	0.4288	0.5	0.004288
24	g(DeAc)mgm-AEJG	1	0.2193	4.98	1363.5614	-1.0	0.2074	1.0	0.0007804
25	gmgm-AEJN	1	0.2104	5.3	1462.5934	-0.0	0.199	1.0	0.000577
26	gm-AEJW	1	0.2069	12.41	1056.4499	1.2	0.1957	1.0	0.001957
111	gm-AEJ=gm(Anh)-AEJA (3-3)	2	0.2023	9.27	1773.7415	0.6	0.6054	0.316	0.0007213
27	gm(Anh)-AEJN	1	0.1959	6.58	964.3873	0.5	0.1853	1.0	0.001002
421	gm-AEJ=gm-AEJF (3-3)	2	0.1928	11.77	1869.799	0.2	0.1823	1.0	0.0003613
28	g(DeAc)m-AEJ	1	0.1905	4.26	828.36	-1.0	0.1802	1.0	0.001015
118	l-AEJA=g(DeAc)mgm(Anh)-AEJA (4-3)	2	0.1891	6.66	1872.7735	-2.3	0.1788	1.0	4.742e-6
119	AEJA=gm(Anh)-AEJA (4-3)	2	0.1861	8.33	1364.5831	0.6	0.176	1.0	2.954e-5
29	g(DeAc)m-AEJF	1	0.1779	9.58	975.4284	0.7	0.1682	1.0	0.0006947
30	gm-AEJD	1	0.1701	4.63	985.3975	-1.4	0.1609	1.0	0.001609
31	gm(Anh)-AEJF	1	0.157	14.71	997.4128	0.3	0.1485	1.0	0.0004937
32	gmgm	1	0.1514	5.21	976.386	-1.1	0.1432	1.0	9.435e-5
33	gmgm-AEJ	1	0.1453	5.44	1348.5505	-0.8	0.1374	1.0	0.0004152
34	gmgm-AEJF	1	0.1386	11.24	1495.6189	0.5	0.1311	1.0	0.0002842
304	gm-AEJA=gm-AEJA=AEJA (4-3, 4-3)	3	0.1306	7.51	2308.0078	-0.2	0.1235	1.0	0.008277
424	gm-AEJA=gm-AEJA=gm-AEJG (4-3, 4-3)	3	0.129	8.0	2774.1863	-0.6	0.122	0.9997	0.005206
120	l-AEJA=g(DeAc)mgm(Anh)-AEJ (4-3)	2	0.1285	6.37	1801.7364	-2.7	0.1215	1.0	1.657e-6
121	gm-AEJA=gm-AEJF (4-3)	2	0.1282	12.11	1940.8375	-0.1	0.1212	1.0	0.003521
35	g(DeAc)mgm-AEJN	1	0.1254	4.73	1420.5828	-0.8	0.1186	1.0	0.0004219
122	gm-AEJ=gm(Anh)-AEJN (3-3)	2	0.1182	8.17	1816.7473	0.1	0.1118	1.0	4.257e-5
306	AEJA=g(DeAc)m-AEJA (4-3)	2	0.1159	5.6	1342.5988	-0.5	0.1096	1.0	4.157e-5
427	gm-AEJ=gm-AEJT (3-3)	2	0.1117	6.44	1823.7783	-0.0	0.1056	1.0	0.0001591
36	gm(Anh)-AEJK	1	0.1066	6.28	978.4393	0.0	0.1008	1.0	0.0003877
37	g(DeAc)mgm-AEJ	1	0.1026	4.82	1306.5399	-0.8	0.097	1.0	0.0003036
307	gm-AEJA=gm-AEJ=gm-AEJG (4-3, 3-3)	3	0.1018	7.74	2703.1505	0.0	0.0963	1.0	0.003488
38	AEJA	1	0.0995	1.98	461.2122	-0.3	0.0941	1.0	0.000941
124	gm(Anh)-AEJA=gm(Anh)-AEJA (4-3)	2	0.0989	12.17	1824.7524	0.7	0.0935	1.0	0.0009856
428	gm-AEJA=g(DeAc)m-AEJG (4-3)	2	0.0936	6.42	1808.7786	0.0	0.0885	1.0	0.001349
125	gm-AEJ=gm(Anh)-AEJF (3-3)	2	0.0928	15.71	1849.7728	0.9	0.0878	1.0	3.412e-5
308	gm-AEJA=gm-AEJT (4-3)	2	0.0913	6.76	1894.8154	-0.4	0.0863	1.0	0.00155
39	g(DeAc)mgm	1	0.0902	4.53	934.3754	-1.0	0.0853	1.0	6.9e-5
303	gm-AEJA=gm-AEJA=gm-AEJ (4-3, 4-3)	3	0.09	8.33	2717.1662	0.4	0.1703	0.5	0.002615
303	gm-AEJA=gm-AEJ=gm-AEJA (4-3, 3-3)	3	0.09	8.33	2717.1662	0.4	0.1703	0.5	0.002615
126	gmgm-AEJA=AEJA (4-3)	2	0.0888	6.68	1862.7892	-0.7	0.084	1.0	1.7e-5
425	gm-AEJ=g(DeAc)m-AEJA (3-3)	2	0.0885	6.66	1751.7572	-1.1	0.117	0.7156	0.001015
127	gm-AEJ=gm-AEJV (3-3)	2	0.0878	9.07	1821.8004	0.1	0.083	1.0	0.0001491
128	gm-AEJA=gmgm(Anh)-AEJA (4-3)	2	0.0843	10.28	2322.9585	0.8	0.0797	1.0	0.0001585
131	gm-AEJA=gm(Anh)-AEJN (4-3)	2	0.0807	8.51	1887.7844	0.1	0.0763	1.0	0.0004148
309	gmgm-AEJ=gmgm-AEJF (3-3)	2	0.0803	8.59	2826.1588	-4.3	0.0759	1.0	1.801e-6
132	gm-AEJ=gm-AEJY (3-3)	2	0.0773	9.5	1885.7953	-0.0	0.0731	1.0	0.0001518
40	gmgm(Anh)-AEJA	1	0.0749	8.69	1399.5614	0.4	0.0708	1.0	0.000708
310	gm-AEJA=g(DeAc)mgm-AEJG (4-3)	2	0.0739	6.73	2286.9585	-0.4	0.0699	1.0	0.0004643
133	AEJ=gm(Anh)-AEJG (3-3)	2	0.0733	7.03	1279.5303	-0.2	0.0693	1.0	1.95e-6
311	gm-AEJA=gm-AEJA=g(DeAc)m-AEJA (4-3, 4-3)	3	0.0714	8.33	2746.1928	0.5	0.0675	1.0	0.001607
134	gm(Anh)-AEJ=gm(Anh)-AEJG (3-3)	2	0.0708	10.99	1739.6996	0.3	0.067	1.0	5.572e-5
41	g(DeAc)mgm-AEJF	1	0.0703	9.98	1453.6083	1.0	0.0665	1.0	0.0002078
42	gm(Anh)-AEJH	1	0.0695	6.61	987.4033	-0.7	0.0657	1.0	0.0002042
43	g(DeAc)m-AEJY	1	0.0688	7.51	991.4234	0.5	0.0651	1.0	0.0002918
135	gm(Anh)-AEJR	1	0.0672	6.77	1006.4455	-0.2	0.0636	1.0	0.0002723
44	gm(Anh)-AEJT	1	0.0671	7.12	951.3921	0.4	0.0635	1.0	0.0002173
435	g(DeAc)mgm-AEJA=g(DeAc)mgm-AEJA (4-3)	2	0.0662	7.09	2737.1435	-0.0	0.0626	1.0	0.0001746
45	g(DeAc)mgm(Anh)-AEJA	1	0.0657	7.93	1357.5508	-0.5	0.0621	1.0	0.000621
429	gm-AEJ=gm-AEJK (3-3)	2	0.0652	5.87	1850.8256	-0.7	0.082	0.7515	0.0002837
313	gm-AEJA=gmgm-AEJG (4-3)	2	0.0648	7.32	2328.9691	-0.8	0.0613	1.0	0.0008436
437	gm-AEJ=g(DeAc)m-AEJG (3-3)	2	0.0603	6.12	1737.7415	-0.6	0.057	1.0	0.0001384
123	AEJ=gm(Anh)-AEJA (3-3)	2	0.0592	7.96	1293.546	-0.4	0.1039	0.5386	7.66e-6
438	gm-AEJ=gm-AEJ (3-3)	2	0.0582	6.48	1722.7306	0.3	0.055	1.0	0.0005279
136	gm-AEJ=AEJF (3-3)	2	0.0572	10.01	1389.6035	1.0	0.0541	1.0	1.447e-6
138	gm-AEJA=g(DeAc)m(Anh)-AEJA (4-3)	2	0.0545	9.45	1802.7694	-0.2	0.0515	1.0	3.0e-5
48	g(DeAc)mgm(Anh)-AEJR	1	0.0542	6.73	1442.6148	-0.4	0.0513	1.0	5.387e-6
48	gm-AEJA=l-AEJG (4-3)	2	0.0542	6.73	1442.6148	-0.4	0.0513	1.0	9.783e-5
439	gm-AEJ=gm-AEJR (3-3)	2	0.053	6.18	1878.8317	-0.0	0.0501	1.0	0.0001993
316	gm-AEJ=gmgm-AEJG (3-3)	2	0.0529	7.0	2257.932	-0.9	0.05	1.0	8.657e-5
49	g(DeAc)mgm-AEJV	1	0.0521	6.09	1405.6083	-0.2	0.0493	1.0	8.577e-5
123	AEJA=gm(Anh)-AEJ (4-3)	2	0.0507	7.96	1293.546	-0.4	0.1039	0.4614	6.563e-6
50	gm(Anh)-AEJV	1	0.0498	10.73	949.4128	0.9	0.0471	1.0	0.0002037
140	gm-AEJ=gm-AEJM (3-3)	2	0.0497	8.84	1853.7724	0.9	0.047	1.0	0.0001112
142	gm-AEJ=gm(Anh)-AEJ (3-3)	2	0.0484	8.85	1702.7044	1.2	0.0458	1.0	0.0001602
143	l-AEJA=g(DeAc)mgm(Anh)-AEJG (4-3)	2	0.048	5.93	1858.7579	-1.9	0.0454	1.0	1.031e-6
129	gm-AEJ=gmgm-AEJA (3-3)	2	0.0476	7.6	2271.9489	0.3	0.0783	0.5744	0.0004152
441	gm-AEJA=gm-AEJ=gm(Anh)-AEJG (4-3, 3-3)	3	0.0474	9.75	2683.123	-0.6	0.0448	1.0	0.0009392
144	gm-AEJ=gm(Anh)-AEJK (3-3)	2	0.0473	9.58	1830.7994	1.3	0.0447	1.0	2.316e-5
317	gm-AEJ=g(DeAc)mgm-AEJG (3-3)	2	0.0471	6.42	2215.9214	0.1	0.0445	1.0	4.765e-5
145	gm-AEJA=g(DeAc)mgm(Anh)-AEJA (4-3)	2	0.0469	9.56	2280.9493	0.1	0.0444	1.0	0.000139
52	l-AEJG	1	0.0462	4.01	519.2177	-0.1	0.0437	1.0	0.000451
442	gm-AEJA=gm-AEJK (4-3)	2	0.0462	6.15	1921.8627	-0.5	0.0437	1.0	0.002765
146	gm-AEJA=gm(Anh)-AEJD (4-3)	2	0.0447	7.1	1888.7685	1.9	0.0423	1.0	4.5e-5
53	g(DeAc)m-AEJV	1	0.0443	6.64	927.4284	-1.0	0.0419	1.0	0.0002867
141	gm-AEJ=gm(Anh)-AEJV (3-3)	2	0.0443	6.81	1801.7728	-2.2	0.0464	0.9022	1.082e-5
319	gm-AEJ=gm-AEJ=gm-AEJG (3-3, 3-3)	3	0.044	7.48	2632.1134	-0.0	0.0416	1.0	0.000358
443	gm-AEJ=gm-AEJH (3-3)	2	0.0439	5.96	1859.7895	-0.6	0.0415	1.0	0.0001495
149	gm-AEJA=gm-AEJV (4-3)	2	0.0431	9.46	1892.8375	0.1	0.0408	1.0	0.001453
320	gm-AEJA=gm(Anh)-AEJA=gm(Anh)-AEJA (4-3, 4-3)	3	0.0421	12.76	2748.1495	1.0	0.0398	1.0	0.0002093
321	gm-AEJA=gm-AEJA=gm(Anh)-AEJG (4-3, 4-3)	3	0.042	10.0	2754.1614	0.3	0.0397	1.0	0.0009866
436	gm-AEJ=gm-AEJ=gm-AEJA (3-3, 3-3)	3	0.0419	8.13	2646.1277	0.1	0.0578	0.6855	0.0002684
322	gm-AEJA=AEJA=gm(Anh)-AEJA (4-3, 4-3)	3	0.0417	9.63	2287.9802	0.0	0.0394	1.0	0.000394
54	gmgm-AEJT	1	0.0414	5.66	1449.5981	0.3	0.0392	1.0	0.0001251
152	gm-AEJA=gm-AEJY (4-3)	2	0.0414	9.79	1956.8324	-0.3	0.0392	1.0	0.001479
323	g(DeAc)mgm-AEJT	1	0.041	5.05	1407.5876	-1.8	0.0388	1.0	9.149e-5
323	AEJA=gm(Anh)-AEJN (4-3)	2	0.041	5.05	1407.5876	-1.8	0.0388	1.0	1.744e-6
312	gm-AEJ=g(DeAc)mgm-AEJA (3-3)	2	0.0395	6.94	2229.937	-0.8	0.064	0.583	0.0003036
324	gm-AEJA=gm-AEJA=gmgm-AEJA (4-3, 4-3)	3	0.0392	9.03	3266.3832	0.5	0.0371	1.0	0.001171
57	gm-AEJP	1	0.0391	6.11	967.4234	-0.6	0.037	1.0	0.00037
58	g(DeAc)m-AEJM	1	0.039	6.67	959.4005	-1.1	0.0369	1.0	0.0002138
315	gm-AEJA=gm-AEJA=gm(Anh)-AEJ (4-3, 4-3)	3	0.0389	10.46	2697.14	0.2	0.0538	0.684	0.0009271
55	gm-AEJS	1	0.0387	4.47	957.4026	-0.4	0.0381	0.961	0.000381
59	g(DeAc)m-AEJT	1	0.038	4.43	929.4077	-1.5	0.0359	1.0	0.0003058
60	gm(Anh)-AEJY	1	0.0372	11.69	1013.4077	1.1	0.0352	1.0	0.0002074
61	gm-AEJE	1	0.037	6.21	999.4132	0.6	0.035	1.0	0.00035
447	gm-AEJA=gm-AEJR (4-3)	2	0.0356	6.47	1949.8688	0.2	0.0337	1.0	0.001942
325	l-AEJA=g(DeAc)m-AEJA (4-3)	2	0.0353	5.47	1414.6199	-0.6	0.0334	1.0	0.0003373
129	gm-AEJA=gmgm-AEJ (4-3)	2	0.0352	7.6	2271.9489	0.3	0.0783	0.4256	0.0003076
425	gm-AEJA=g(DeAc)m-AEJ (4-3)	2	0.0352	6.66	1751.7572	-1.1	0.117	0.2844	0.0004034
151	gm-AEJ=l-AEJA (3-3)	2	0.0351	6.99	1385.5933	-0.8	0.0404	0.8209	0.0001754
62	g(DeAc)m	1	0.035	2.08	456.1955	-0.3	0.0331	1.0	0.0002307
154	AEJA=g(DeAc)mgm-AEJA (4-3)	2	0.0345	5.98	1820.7786	-0.2	0.0326	1.0	1.244e-5
155	AEJA=l-AEJA (4-3)	2	0.0336	5.82	976.4349	0.7	0.0318	1.0	7.185e-6
450	gm-AEJA=gm-AEJQ (4-3)	2	0.0335	6.9	1921.8263	-0.1	0.0317	1.0	3.492e-5
64	gm(Anh)-AEJM	1	0.0331	10.94	981.3849	1.5	0.0313	1.0	0.0001519
156	gm-AEJA=gm(Anh)-AEJF (4-3)	2	0.0331	15.19	1920.8099	0.0	0.0313	1.0	0.0003325
326	AEJA=gm(Anh)-AEJG (4-3)	2	0.0326	7.44	1350.5675	0.2	0.0308	1.0	7.519e-6
157	gm-AEJA=gm-AEJM (4-3)	2	0.0323	9.26	1924.8095	-0.1	0.0305	1.0	0.001084
158	gm-AEJ=gm(Anh)-AEJD (3-3)	2	0.032	7.13	1817.7313	2.0	0.0303	1.0	4.618e-6
452	gm-AEJA=gm-AEJA=gm-AEJA=gm-AEJA (4-3, 4-3, 4-3)	4	0.0316	9.4	3711.5991	0.7	0.0299	1.0	0.002345
453	gm-AEJA=gm-AEJA=g(DeAc)mgm-AEJA (4-3, 4-3)	3	0.0312	8.46	3224.3713	0.2	0.0295	1.0	0.0005019
454	gm-AEJ=gm-AEJD (3-3)	2	0.0308	6.34	1837.7576	-0.8	0.0291	1.0	3.697e-5
65	gmgm-AEJY	1	0.0302	9.03	1511.6138	0.0	0.0286	1.0	0.0001194
159	l-AEJA=g(DeAc)mgm-AEJA (4-3)	2	0.0299	7.8	1892.7998	0.9	0.0283	1.0	0.0001009
66	gm-AEJC	1	0.0298	5.47	973.3798	-0.5	0.0282	1.0	0.000282
46	g(DeAc)m-AEJL	1	0.0284	8.48	941.4441	-0.4	0.0538	0.5	0.0001894
46	g(DeAc)m-AEJI	1	0.0284	8.48	941.4441	-0.4	0.0538	0.5	0.0001894
47	gm(Anh)-AEJL	1	0.0283	13.38	963.4284	1.1	0.0535	0.5	0.0001346
47	gm(Anh)-AEJI	1	0.0283	13.38	963.4284	1.1	0.0535	0.5	0.0001346
312	gm-AEJA=g(DeAc)mgm-AEJ (4-3)	2	0.0282	6.94	2229.937	-0.8	0.064	0.417	0.0002172
68	l-AEJF	1	0.0275	11.02	609.2646	-0.0	0.026	1.0	0.0001201
137	gm-AEJ=gm-AEJL (3-3)	2	0.0274	10.73	1835.816	0.3	0.0518	0.5	4.926e-5
137	gm-AEJ=gm-AEJI (3-3)	2	0.0274	10.73	1835.816	0.3	0.0518	0.5	4.926e-5
160	gm-AEJ=l-AEJG (3-3)	2	0.0272	6.35	1371.5777	-0.7	0.0257	1.0	1.004e-5
161	gm(Anh)-AEJA=gm(Anh)-AEJG (4-3)	2	0.0271	11.38	1810.7368	0.5	0.0256	1.0	0.0002508
69	g(DeAc)m-AEJK	1	0.0268	3.62	956.455	-0.4	0.0253	1.0	0.0005456
328	gm-AEJA=gm-AEJH (4-3)	2	0.0268	6.25	1930.828	0.6	0.0253	1.0	0.001457
162	gm-AEJA=AEJF (4-3)	2	0.0265	10.4	1460.6406	-0.6	0.0251	1.0	1.41e-5
329	gm-AEJ=gm(Anh)-AEJT (3-3)	2	0.0265	8.68	1803.7521	-0.1	0.0251	1.0	1.459e-5
70	AEJ	1	0.0258	1.98	390.1751	-0.5	0.0244	1.0	2.162e-5
164	gm-AEJA=g(DeAc)m-AEJN (4-3)	2	0.0258	6.11	1865.8001	-0.6	0.0244	1.0	0.0005657
456	gm-AEJA=gm-AEJD (4-3)	2	0.0258	6.67	1908.7947	-0.1	0.0244	1.0	0.0003602
139	gm(Anh)-AEJA=gm(Anh)-AEJ (4-3)	2	0.0257	11.82	1753.7153	0.1	0.0486	0.5	0.0002189
139	gm(Anh)-AEJ=gm(Anh)-AEJA (3-3)	2	0.0257	11.82	1753.7153	0.1	0.0486	0.5	0.0002189
71	gmgm-AEJM	1	0.0253	8.14	1479.5909	0.3	0.0239	1.0	8.746e-5
330	gmgm-AEJV	1	0.0247	8.13	1447.6189	0.1	0.0234	1.0	0.0001173
168	gm-AEJ=g(DeAc)m-AEJN (3-3)	2	0.0242	5.85	1794.763	-0.4	0.0229	1.0	5.806e-5
332	gm-AEJA=gm-AEJA=gm-AEJN (4-3, 4-3)	3	0.0231	7.65	2831.2078	1.0	0.0218	1.0	0.000956
72	g(DeAc)mgm(Anh)-AEJ	1	0.0229	6.87	1286.5137	-0.6	0.0217	1.0	1.427e-5
169	l-AEJA=l-AEJA (4-3)	2	0.0229	4.56	1048.456	-2.5	0.0217	1.0	5.831e-5
429	gm-AEJA=g(DeAc)m-AEJV (4-3)	2	0.0215	5.87	1850.8256	-0.7	0.082	0.2485	9.38e-5
73	gm(Anh)-AEJD	1	0.0213	7.0	965.3713	0.7	0.0201	1.0	5.051e-5
74	AEJG	1	0.0207	5.09	447.1965	-1.6	0.0196	1.0	5.557e-5
75	gmgm-AEJR	1	0.0204	5.44	1504.6516	-1.3	0.0193	1.0	0.0001567
327	gm-AEJA=gm-AEJ=gm(Anh)-AEJ (4-3, 3-3)	3	0.0204	10.24	2626.1029	0.7	0.0275	0.7	0.0001025
173	gm-AEJ=gm(Anh)-AEJY (3-3)	2	0.0202	12.21	1865.7677	1.2	0.0191	1.0	8.087e-6
334	gm-AEJ=gm-AEJ=gm(Anh)-AEJG (3-3, 3-3)	3	0.0199	9.52	2612.0872	0.3	0.0188	1.0	9.638e-5
466	gmgm-AEJA=gmgm-AEJA=AEJA (4-3, 4-3)	3	0.0199	7.93	3264.3662	-0.2	0.0188	1.0	1.518e-5
467	gm-AEJA=gm-AEJA=gm-AEJA=gm(Anh)-AEJA (4-3, 4-3, 4-3)	4	0.0197	11.23	3691.5729	0.5	0.0186	1.0	0.0005946
76	g(DeAc)m-AEJD	1	0.0195	4.43	943.387	-1.4	0.0184	1.0	7.108e-5
436	gm-AEJA=gm-AEJ=gm-AEJ (4-3, 3-3)	3	0.0192	8.13	2646.1277	0.1	0.0578	0.3145	0.0001231
331	gm-AEJA=gm(Anh)-AEJV (4-3)	2	0.0189	7.1	1872.8099	-2.2	0.0228	0.7857	0.0001054
174	gm-AEJ=g(DeAc)m-AEJY (3-3)	2	0.0189	9.07	1843.7834	-1.0	0.0179	1.0	1.496e-5
171	AEJ=g(DeAc)m-AEJA (3-3)	2	0.0185	5.3	1271.5616	-0.6	0.0203	0.8641	1.078e-5
176	gm-AEJ=gm-AEJW (3-3)	2	0.0185	13.21	1908.8113	-0.2	0.0175	1.0	4.496e-5
77	g(DeAc)mgm-AEJY	1	0.0184	8.0	1469.6032	-0.6	0.0174	1.0	8.73e-5
78	g(DeAc)m-AEJH	1	0.0183	4.26	965.4189	-0.8	0.0173	1.0	0.0002874
177	gm-AEJA=gmgm(Anh)-AEJG (4-3)	2	0.0183	9.52	2308.9428	0.7	0.0173	1.0	2.664e-5
79	l-AEJ	1	0.0181	3.25	462.1962	-1.1	0.0171	1.0	0.0001754
315	gm-AEJA=gm-AEJ=gm(Anh)-AEJA (4-3, 3-3)	3	0.018	10.46	2697.14	0.2	0.0538	0.316	0.0004283
80	l-AEJN	1	0.018	3.08	576.2391	0.0	0.017	1.0	0.0002438
178	gm-AEJ=g(DeAc)m(Anh)-AEJA (3-3)	2	0.018	8.93	1731.7323	-0.1	0.017	1.0	3.079e-6
181	gm-AEJ=gmgm-AEJN (3-3)	2	0.0169	6.73	2314.9534	-0.4	0.016	1.0	4.572e-5
63	gmgm-AEJL	1	0.0168	10.0	1461.6345	1.1	0.0317	0.5	7.749e-5
63	gmgm-AEJI	1	0.0168	10.0	1461.6345	1.1	0.0317	0.5	7.749e-5
182	gm-AEJ=g(DeAc)mgm-AEJN (3-3)	2	0.0167	6.16	2272.9428	-0.1	0.0158	1.0	2.725e-5
81	gm-AEJQ	1	0.0165	4.93	998.4292	-1.3	0.0156	1.0	0.000156
183	gm-AEJA=g(DeAc)mgm-AEJV (4-3)	2	0.0165	7.8	2329.0068	0.6	0.0156	1.0	0.0001104
184	gm-AEJ=l-AEJN (3-3)	2	0.0163	5.4	1428.5991	-1.0	0.0154	1.0	3.906e-6
342	AEJA=AEJA=gm(Anh)-AEJA (4-3, 4-3)	3	0.0162	7.83	1807.7847	-0.1	0.0153	1.0	1.656e-6
189	gm-AEJA=g(DeAc)mgm-AEJN (4-3)	2	0.0152	6.44	2343.98	-0.3	0.0144	1.0	0.0002655
475	gm-AEJA=gm-AEJA=gmgm(Anh)-AEJA (4-3, 4-3)	3	0.0149	11.12	3246.3556	0.1	0.0141	1.0	0.0001784
344	gm-AEJA=gm-AEJA=l-AEJA (4-3, 4-3)	3	0.0148	8.88	2380.0289	0.2	0.014	1.0	0.0006526
82	gmgm-AEJV	1	0.0145	8.69	1447.6202	-0.3	0.0137	1.0	0.0001173
83	g(DeAc)mgm(Anh)-AEJG	1	0.0143	7.15	1343.5351	0.4	0.0135	1.0	3.667e-5
84	g(DeAc)m(Anh)-AEJA	1	0.0142	5.37	879.3709	-0.3	0.0134	1.0	0.000134
196	gm-AEJ=gm(Anh)-AEJM (3-3)	2	0.0142	11.62	1833.7449	0.3	0.0134	1.0	7.191e-6
481	gm-AEJ=gm(Anh)-AEJR (3-3)	2	0.0136	8.32	1858.8055	0.2	0.0129	1.0	1.461e-5
197	gm-AEJA=gm-AEJW (4-3)	2	0.0135	13.28	1979.8484	-0.1	0.0128	1.0	0.0004381
179	gm-AEJA=g(DeAc)mgm(Anh)-AEJ (4-3)	2	0.0134	9.16	2209.9122	0.2	0.0164	0.773	4.858e-5
86	gmgm(Anh)-AEJ	1	0.0133	7.58	1328.5242	1.1	0.0126	1.0	1.627e-5
335	l-AEJA=g(DeAc)m-AEJ (4-3)	2	0.0128	5.14	1343.5828	-0.1	0.0187	0.6456	1.376e-5
165	gm-AEJ=gm(Anh)-AEJL (3-3)	2	0.0127	13.95	1815.7885	0.8	0.0241	0.5	6.146e-6
165	gm-AEJ=gm(Anh)-AEJI (3-3)	2	0.0127	13.95	1815.7885	0.8	0.0241	0.5	6.146e-6
198	l-AEJA=gm(Anh)-AEJA (4-3)	2	0.0127	10.18	1436.6042	1.4	0.012	1.0	0.0002397
87	gmgm(Anh)-AEJG	1	0.0126	7.86	1385.5457	-0.6	0.0119	1.0	4.181e-5
483	gm-AEJA=l-AEJA=g(DeAc)mgm(Anh)-AEJ (4-3, 4-3)	3	0.0125	7.74	2725.1336	-1.9	0.0118	1.0	0.000272
185	gmgm-AEJA=AEJ (4-3)	2	0.0124	6.38	1791.7521	-0.6	0.0152	0.7733	4.409e-6
201	AEJ=g(DeAc)mgm-AEJA (3-3)	2	0.0124	5.69	1749.7415	0.0	0.0117	1.0	3.224e-6
203	gm-AEJ=gmgm(Anh)-AEJG (3-3)	2	0.0121	9.21	2237.9057	0.1	0.0114	1.0	2.734e-6
204	gm-AEJA=gm(Anh)-AEJT (4-3)	2	0.0121	9.03	1874.7905	-0.1	0.0114	1.0	0.0001422
88	l-AEJV	1	0.0118	9.43	561.2646	0.8	0.0112	1.0	4.956e-5
89	g(DeAc)mgm-AEJM	1	0.0117	7.16	1437.5804	-1.2	0.0111	1.0	6.396e-5
349	gm-AEJ=gm(Anh)-AEJH (3-3)	2	0.0117	7.96	1839.7633	0.2	0.0111	1.0	1.509e-5
205	gm-AEJ=g(DeAc)mgm-AEJV (3-3)	2	0.0114	7.47	2257.9697	0.4	0.0108	1.0	1.133e-5
206	gm-AEJA=gmgm-AEJF (4-3)	2	0.0114	12.51	2419.016	0.7	0.0108	1.0	0.0002935
208	gm-AEJ=gmgm-AEJF (3-3)	2	0.0113	12.25	2347.9802	0.5	0.0107	1.0	3.012e-5
209	gmgm-AEJA=AEJG (4-3)	2	0.0113	6.03	1848.7735	-0.2	0.0107	1.0	3.542e-6
351	gm-AEJA=gm-AEJA=g(DeAc)mgm(Anh)-AEJA (4-3, 4-3)	3	0.0112	10.53	3204.3464	0.0	0.0106	1.0	9.94e-5
210	gm-AEJ=g(DeAc)mgm(Anh)-AEJG (3-3)	2	0.011	8.56	2195.8952	-0.6	0.0104	1.0	3.102e-6
353	gm-AEJ=g(DeAc)mgm-AEJF (3-3)	2	0.011	11.31	2305.9683	0.6	0.0104	1.0	1.528e-5
90	l-AEJT	1	0.0109	4.26	563.2439	-0.6	0.0103	1.0	5.286e-5
355	gm-AEJA=gm-AEJ=gm-AEJF (4-3, 3-3)	3	0.0109	12.6	2793.1975	0.3	0.0103	1.0	0.0004081
195	g(DeAc)m-AEJA=g(DeAc)m-AEJV (4-3)	2	0.0109	5.59	1808.815	-0.2	0.0135	0.761	1.851e-5
180	gm-AEJA=gmgm(Anh)-AEJ (4-3)	2	0.0108	9.82	2251.9214	-0.1	0.0161	0.6343	2.821e-5
91	gmgm-AEJD	1	0.0108	5.59	1463.5774	-0.4	0.0102	1.0	2.908e-5
345	gm-AEJA=gm-AEJ=gm-AEJK (4-3, 3-3)	3	0.0107	8.42	2774.2227	0.9	0.0135	0.7515	0.000138
213	AEJ=g(DeAc)m-AEJG (3-3)	2	0.0105	4.73	1257.546	-1.1	0.0099	1.0	1.47e-6
491	g(DeAc)mgm-AEJA=g(DeAc)mgm-AEJG (4-3)	2	0.0104	6.61	2723.1278	-0.7	0.0098	1.0	2.741e-5
465	gm-AEJA=gm-AEJL (4-3)	2	0.0103	11.12	1906.8518	-0.1	0.0194	0.5	0.00048
465	gm-AEJA=gm-AEJI (4-3)	2	0.0103	11.12	1906.8518	-0.1	0.0194	0.5	0.00048
357	gm-AEJA=gm(Anh)-AEJ=gm(Anh)-AEJG (4-3, 3-3)	3	0.0103	11.83	2663.0968	0.5	0.0097	1.0	0.00015
495	gm-AEJA=gm-AEJA=AEJG (4-3, 4-3)	3	0.0102	6.86	2293.9908	-0.9	0.0096	1.0	0.0008098
216	g(DeAc)m-AEJA=g(DeAc)mgm-AEJA (4-3)	2	0.0099	7.19	2258.9649	1.2	0.0094	1.0	0.0005838
497	gm-AEJ=gm-AEJ=AEJA (3-3, 3-3)	3	0.0098	6.89	2165.9322	-0.8	0.0093	1.0	4.991e-5
498	gm-AEJA=gm-AEJA=g(DeAc)m(Anh)-AEJA (4-3, 4-3)	3	0.0098	10.4	2726.1652	-0.9	0.0093	1.0	0.0001153
218	gm-AEJ=l-AEJ (3-3)	2	0.0097	6.48	1314.5562	0.3	0.0092	1.0	3.929e-6
219	gm-AEJ=gmgm-AEJF (3-3)	2	0.0096	12.57	2347.9802	-0.1	0.0091	1.0	3.012e-5
217	gm-AEJA=gm-AEJS (4-3)	2	0.0096	6.68	1880.8011	0.4	0.0094	0.961	8.197e-5
220	gm-AEJA=gmgm-AEJN (4-3)	2	0.0095	6.89	2385.9905	-0.1	0.009	1.0	0.0004455
93	g(DeAc)m-AEJW	1	0.0094	11.4	1014.4393	0.6	0.0089	1.0	8.646e-5
501	gm-AEJA=gm-AEJA=gm(Anh)-AEJN (4-3, 4-3)	3	0.0094	9.59	2811.1816	1.4	0.0089	1.0	0.0001708
499	gm-AEJA=gm-AEJS (4-3)	2	0.0093	7.07	1880.7998	-0.8	0.0092	0.961	8.197e-5
222	gm-AEJA=l-AEJN (4-3)	2	0.0093	6.34	1499.6363	-0.9	0.0088	1.0	3.806e-5
223	gm-AEJ=gm(Anh)-AEJW (3-3)	2	0.0092	15.96	1888.7837	1.3	0.0087	1.0	1.424e-6
502	gm-AEJA=gm-AEJ=AEJG (4-3, 3-3)	3	0.0092	6.63	2222.9537	-0.3	0.0087	1.0	0.000827
225	AEJA=g(DeAc)m-AEJG (4-3)	2	0.0091	5.09	1328.5831	-2.3	0.0086	1.0	5.67e-6
507	gmgm-AEJA=gmgm-AEJA (4-3)	2	0.009	8.52	2821.1646	-0.2	0.0085	1.0	0.0003266
505	gm-AEJA=gm-AEJ=gm(Anh)-AEJN (4-3, 3-3)	3	0.009	9.35	2740.1445	0.5	0.0085	1.0	0.0002503
227	gm-AEJA=g(DeAc)mgm(Anh)-AEJG (4-3)	2	0.0089	8.9	2266.9323	0.3	0.0084	1.0	3.022e-5
327	gm-AEJ=gm-AEJ=gm(Anh)-AEJA (3-3, 3-3)	3	0.0087	10.24	2626.1029	0.7	0.0275	0.3	4.395e-5
487	gm-AEJA=gm-AEJA=AEJ (4-3, 4-3)	3	0.0085	7.03	2236.9693	-0.1	0.0112	0.7164	0.001229
364	gm-AEJ=gm-AEJ=gm(Anh)-AEJN (3-3, 3-3)	3	0.0081	9.13	2669.1073	0.6	0.0077	1.0	2.569e-5
365	gm-AEJA=gm-AEJA=gm-AEJF (4-3, 4-3)	3	0.008	12.82	2864.2346	-0.2	0.0076	1.0	0.0002713
366	gm-AEJ=gm-AEJ=gm-AEJF (3-3, 3-3)	3	0.008	12.44	2722.1604	-0.3	0.0076	1.0	4.188e-5
231	gm-AEJA=gm(Anh)-AEJA=gm(Anh)-AEJG (4-3, 4-3)	3	0.0079	12.3	2734.1339	0.4	0.0075	1.0	5.731e-5
233	gm(Anh)-AEJ=gm(Anh)-AEJ (3-3)	2	0.0078	11.23	1682.6782	0.1	0.0074	1.0	4.864e-5
235	g(DeAc)mgm-AEJA=g(DeAc)mgm(Anh)-AEJA (4-3)	2	0.0077	9.5	2717.1186	0.1	0.0073	1.0	8.207e-6
151	gm-AEJA=l-AEJ (4-3)	2	0.0077	6.99	1385.5933	-0.8	0.0404	0.1791	3.828e-5
94	l-AEJR	1	0.0076	11.51	618.2973	2.8	0.0072	1.0	6.623e-5
95	g(DeAc)mgm-AEJH	1	0.0075	4.73	1443.5988	-0.9	0.0071	1.0	8.598e-5
511	gm-AEJA=gmgm-AEJA=AEJA (4-3, 4-3)	3	0.0075	8.07	2786.1863	0.2	0.0071	1.0	0.0001881
96	gmgm-AEJW	1	0.0074	12.98	1534.6298	0.2	0.007	1.0	3.536e-5
238	gm-AEJA=gm(Anh)-AEJY (4-3)	2	0.0074	12.58	1936.8048	1.1	0.007	1.0	7.88e-5
492	gm-AEJA=gm-AEJ=g(DeAc)m-AEJA (4-3, 3-3)	3	0.0073	8.12	2675.1543	-0.6	0.0097	0.7156	0.0001874
367	g(DeAc)mgm-AEJR	1	0.0073	4.79	1462.641	-1.7	0.0069	1.0	0.0001146
369	gm-AEJA=gm-AEJA=g(DeAc)m-AEJG (4-3, 4-3)	3	0.0072	7.78	2732.1771	-0.0	0.0068	1.0	0.0001981
240	gm-AEJ=l-AEJR (3-3)	2	0.0071	16.64	1470.6573	-4.8	0.0067	1.0	1.654e-6
335	l-AEJ=g(DeAc)m-AEJA (3-3)	2	0.007	5.14	1343.5828	-0.1	0.0187	0.3544	7.554e-6
85	AEJL	1	0.007	9.98	503.2591	1.3	0.0132	0.5	4.035e-6
85	AEJI	1	0.007	9.98	503.2591	1.3	0.0132	0.5	4.035e-6
97	g(DeAc)mgm-AEJK	1	0.0069	4.47	1434.6349	-1.0	0.0065	1.0	0.0001632
98	AEJF	1	0.0067	12.67	537.2435	1.6	0.0063	1.0	1.48e-5
371	gm-AEJA=gm-AEJ=AEJG (4-3, 3-3)	3	0.0067	6.8	2222.955	-0.1	0.0063	1.0	0.000827
99	gm(Anh)-AEJW	1	0.0066	16.55	1036.4237	0.5	0.0062	1.0	6.144e-5
245	gm-AEJ=g(DeAc)m-AEJV (3-3)	2	0.0066	11.98	1779.7885	2.3	0.0062	1.0	9.627e-6
247	gm(Anh)-AEJ=gm(Anh)-AEJK (3-3)	2	0.0065	10.15	1810.7731	1.3	0.0061	1.0	7.03e-6
348	g(DeAc)mgm-AEJA=g(DeAc)mgm-AEJ (4-3)	2	0.0064	6.8	2666.1063	-0.4	0.0121	0.5	1.282e-5
348	g(DeAc)mgm-AEJ=g(DeAc)mgm-AEJA (3-3)	2	0.0064	6.8	2666.1063	-0.4	0.0121	0.5	1.282e-5
249	gm-AEJ=g(DeAc)m-AEJF (3-3)	2	0.0063	11.33	1827.7885	0.6	0.006	1.0	3.864e-5
251	gm(Anh)-AEJA=gm(Anh)-AEJY (4-3)	2	0.0062	6.21	1916.7786	0.4	0.0059	1.0	1.105e-5
252	gm-AEJA=gm(Anh)-AEJK (4-3)	2	0.0062	8.25	1901.8365	1.5	0.0059	1.0	0.0002257
377	gm-AEJA=gm-AEJ=g(DeAc)m-AEJG (4-3, 3-3)	3	0.0062	7.52	2661.14	0.6	0.0059	1.0	0.0001276
180	gm-AEJ=gmgm(Anh)-AEJA (3-3)	2	0.0062	9.82	2251.9214	-0.1	0.0161	0.3657	1.627e-5
380	gm-AEJ=gm(Anh)-AEJ=gm(Anh)-AEJG (3-3, 3-3)	3	0.0059	11.4	2592.063	-0.2	0.0056	1.0	1.539e-5
100	AEJH	1	0.0058	11.01	527.234	0.6	0.0055	1.0	6.122e-6
254	gmgm-AEJA=gmgm(Anh)-AEJA (4-3)	2	0.0058	10.76	2801.1384	0.9	0.0055	1.0	1.279e-5
101	gmgm(Anh)-AEJV	1	0.0057	5.93	1427.5927	1.4	0.0054	1.0	4.595e-6
207	gm-AEJ=AEJL (3-3)	2	0.0057	9.11	1355.6192	0.4	0.0108	0.5	1.516e-6
207	gm-AEJ=AEJI (3-3)	2	0.0057	9.11	1355.6192	0.4	0.0108	0.5	1.516e-6
255	gm-AEJA=g(DeAc)mgm-AEJF (4-3)	2	0.0057	11.62	2377.0054	0.5	0.0054	1.0	0.0001489
517	gm-AEJA=gm-AEJA=gm-AEJA=AEJA (4-3, 4-3, 4-3)	4	0.0057	8.65	3231.4036	0.4	0.0054	1.0	0.0002765
256	AEJ=gm(Anh)-AEJ (3-3)	2	0.0056	7.71	1222.5089	-0.0	0.0053	1.0	1.702e-6
257	gm-AEJA=gm-AEJC (4-3)	2	0.0056	7.68	1896.7782	-0.1	0.0053	1.0	6.313e-5
352	gm-AEJA=gm(Anh)-AEJA=gm(Anh)-AEJ (4-3, 4-3)	3	0.0056	12.35	2677.1124	1.2	0.0105	0.5	5.44e-5
352	gm-AEJA=gm(Anh)-AEJ=gm(Anh)-AEJA (4-3, 3-3)	3	0.0056	12.35	2677.1124	1.2	0.0105	0.5	5.44e-5
354	gm-AEJ=gm-AEJ=gm-AEJK (3-3, 3-3)	3	0.0055	8.2	2703.1856	0.9	0.0103	0.505	1.416e-5
259	gm-AEJA=g(DeAc)m-AEJY (4-3)	2	0.0055	9.45	1914.8205	-0.6	0.0052	1.0	0.0001457
260	AEJA=g(DeAc)mgm-AEJG (4-3)	2	0.0054	5.54	1806.763	0.4	0.0051	1.0	1.952e-6
354	gm-AEJA=gm-AEJ=g(DeAc)m-AEJV (4-3, 3-3)	3	0.0054	8.2	2703.1856	0.9	0.0103	0.495	1.388e-5
261	gm-AEJA=gm(Anh)-AEJM (4-3)	2	0.0053	12.21	1904.782	0.8	0.005	1.0	7.007e-5
383	gm-AEJA=gm-AEJ=gmgm-AEJG (4-3, 3-3)	3	0.0053	8.25	3181.3304	0.9	0.005	1.0	0.0001119
331	g(DeAc)m-AEJA=g(DeAc)m-AEJY (4-3)	2	0.0052	7.1	1872.8099	-2.2	0.0228	0.2143	2.876e-5
265	gm-AEJ=gmgm-AEJY (3-3)	2	0.0051	10.08	2363.9738	0.4	0.0048	1.0	6.571e-6
520	gm-AEJA=gm-AEJA=AEJA=gm(Anh)-AEJA (4-3, 4-3, 4-3)	4	0.0051	10.47	3211.3774	-0.3	0.0048	1.0	8.821e-5
359	gm-AEJA=gm-AEJ=gmgm-AEJA (4-3, 3-3)	3	0.005	8.81	3195.3461	1.3	0.0083	0.5744	0.0001007
92	g(DeAc)mgm-AEJL	1	0.005	8.85	1419.624	1.4	0.0095	0.5	5.667e-5
92	g(DeAc)mgm-AEJI	1	0.005	8.85	1419.624	1.4	0.0095	0.5	5.667e-5
267	l-AEJA=l-AEJN (4-3)	2	0.005	8.81	1091.4619	1.3	0.0047	1.0	1.298e-6
386	gm(Anh)-AEJA=gm(Anh)-AEJA=gm(Anh)-AEJA (4-3, 4-3)	3	0.005	14.34	2728.1233	0.9	0.0047	1.0	2.935e-5
268	gm-AEJA=g(DeAc)m-AEJF (4-3)	2	0.0049	11.7	1898.8256	-0.4	0.0046	1.0	0.0003766
522	gm-AEJA=gm-AEJA=gm(Anh)-AEJA=gm(Anh)-AEJA (4-3, 4-3, 4-3)	4	0.0049	12.93	3671.5467	0.8	0.0046	1.0	4.925e-6
141	g(DeAc)m-AEJ=g(DeAc)m-AEJY (3-3)	2	0.0048	6.81	1801.7728	-2.2	0.0464	0.0978	1.173e-6
375	gm-AEJA=gm(Anh)-AEJ=gm(Anh)-AEJ (4-3, 3-3)	3	0.0047	11.85	2606.0753	-0.1	0.006	0.7479	1.657e-5
361	gm-AEJA=AEJ=gm(Anh)-AEJA (4-3, 3-3)	3	0.0047	9.49	2216.9431	0.2	0.0082	0.5386	0.0001253
270	gm(Anh)-AEJ=gm(Anh)-AEJD (3-3)	2	0.0047	9.11	1797.7051	3.0	0.0044	1.0	1.402e-6
524	gm-AEJA=gm(Anh)-AEJR (4-3)	2	0.0047	8.43	1929.8426	-0.5	0.0044	1.0	0.0001424
389	gm-AEJ=gm-AEJ=gm(Anh)-AEJF (3-3, 3-3)	3	0.0047	14.84	2702.1342	0.3	0.0044	1.0	2.017e-5
524	l-AEJA=l-AEJA=g(DeAc)m-AEJA (4-3, 4-3)	3	0.0047	8.43	1929.8426	-0.5	0.0044	1.0	2.55e-6
273	gm(Anh)-AEJA=gmgm(Anh)-AEJA (4-3)	2	0.0044	12.56	2302.9323	0.2	0.0042	1.0	2.223e-5
391	gm-AEJA=gm-AEJ=gm-AEJV (4-3, 3-3)	3	0.0044	10.15	2745.1975	0.4	0.0042	1.0	0.0001858
274	gm-AEJA=gm-AEJG (4-3)	2	0.0044	7.55	1850.7905	0.5	0.0042	0.9997	0.01322
394	gm-AEJA=gm(Anh)-AEJH (4-3)	2	0.0042	8.22	1910.8004	0.4	0.004	1.0	0.0001471
398	gm-AEJA=AEJA=gm(Anh)-AEJG (4-3, 4-3)	3	0.0041	8.93	2273.9646	0.5	0.0039	1.0	6.895e-5
278	gm-AEJA=g(DeAc)m-AEJK (4-3)	2	0.004	5.92	1879.8521	-0.7	0.0038	1.0	5.664e-5
280	l-AEJA=gmgm(Anh)-AEJA (4-3)	2	0.004	7.8	1914.7841	-0.9	0.0038	1.0	5.406e-6
282	gmgm-AEJA=g(DeAc)mgm(Anh)-AEJA (4-3)	2	0.004	10.1	2759.1278	-0.6	0.0038	1.0	1.122e-5
361	gm-AEJA=AEJA=gm(Anh)-AEJ (4-3, 4-3)	3	0.004	9.49	2216.9431	0.2	0.0082	0.4614	0.0001073
179	gm-AEJ=g(DeAc)mgm(Anh)-AEJA (3-3)	2	0.0039	9.16	2209.9122	0.2	0.0164	0.227	1.427e-5
400	gm-AEJA=AEJ=gm(Anh)-AEJG (4-3, 3-3)	3	0.0039	8.54	2202.9275	-0.3	0.0037	1.0	0.0001551
264	l-AEJA=g(DeAc)mgm-AEJ (4-3)	2	0.0039	7.25	1821.7626	0.3	0.0048	0.7662	7.407e-6
285	gm-AEJA=gm(Anh)-AEJW (4-3)	2	0.0038	6.08	1959.8208	-3.6	0.0036	1.0	1.388e-5
401	gm-AEJ=g(DeAc)m-AEJH (3-3)	2	0.0038	5.63	1817.779	-0.2	0.0036	1.0	3.975e-6
527	g(DeAc)mgm-AEJA=g(DeAc)mgm(Anh)-AEJA (4-3)	2	0.0038	9.17	2717.1172	0.2	0.0036	1.0	8.207e-6
359	gm-AEJA=gm-AEJA=gmgm-AEJ (4-3, 4-3)	3	0.0037	8.81	3195.3461	1.3	0.0083	0.4256	7.46e-5
237	gm-AEJA=gm-AEJL (4-3)	2	0.0037	11.67	1906.8531	-0.1	0.007	0.5	0.00048
237	gm-AEJA=gm-AEJI (4-3)	2	0.0037	11.67	1906.8531	-0.1	0.007	0.5	0.00048
185	gmgm-AEJ=AEJA (3-3)	2	0.0036	6.38	1791.7521	-0.6	0.0152	0.2267	1.293e-6
288	gm-AEJ=g(DeAc)mgm-AEJT (3-3)	2	0.0036	6.54	2259.9489	-0.1	0.0034	1.0	8.914e-6
403	gm(Anh)-AEJA=gm(Anh)-AEJN (4-3)	2	0.0036	10.57	1867.7582	1.2	0.0034	1.0	5.817e-5
379	gm-AEJA=gm-AEJ=g(DeAc)mgm-AEJA (4-3, 3-3)	3	0.0036	8.27	3153.3355	1.0	0.0058	0.583	8.353e-5
345	gm-AEJA=gm-AEJA=g(DeAc)m-AEJV (4-3, 4-3)	3	0.0035	8.42	2774.2227	0.9	0.0135	0.2485	4.561e-5
395	gm-AEJ=gm-AEJ=gm(Anh)-AEJK (3-3, 3-3)	3	0.0035	10.44	2683.1594	1.0	0.004	0.8367	1.027e-5
529	gm-AEJA=gm-AEJA=gm-AEJQ (4-3, 4-3)	3	0.0035	8.23	2845.2234	0.0	0.0033	1.0	7.097e-5
195	gm-AEJ=g(DeAc)m-AEJK (3-3)	2	0.0034	5.59	1808.815	-0.2	0.0135	0.239	5.813e-6
290	gmgm-AEJA=l-AEJA (4-3)	2	0.0034	8.17	1934.8103	-0.3	0.0032	1.0	0.000138
487	gm-AEJA=gm-AEJ=AEJA (4-3, 3-3)	3	0.0034	7.03	2236.9693	-0.1	0.0112	0.2836	0.0004863
291	gm(Anh)-AEJA=g(DeAc)mgm(Anh)-AEJA (4-3)	2	0.0032	11.86	2260.9217	0.4	0.003	1.0	1.95e-5
405	gm-AEJA=gm-AEJ=gmgm(Anh)-AEJG (4-3, 3-3)	3	0.0032	10.17	3161.3141	-1.4	0.003	1.0	2.552e-5
532	gm-AEJA=gm-AEJA=gm-AEJA=gm-AEJG (4-3, 4-3, 4-3)	4	0.0031	8.88	3697.5835	1.3	0.0029	1.0	0.0002731
171	AEJA=g(DeAc)m-AEJ (4-3)	2	0.0029	5.3	1271.5616	-0.6	0.0203	0.1359	1.696e-6
492	gm-AEJA=gm-AEJA=g(DeAc)m-AEJ (4-3, 4-3)	3	0.0029	8.12	2675.1543	-0.6	0.0097	0.2844	7.45e-5
382	gm-AEJ=AEJ=gm(Anh)-AEJA (3-3, 3-3)	3	0.0029	9.23	2145.906	0.3	0.0052	0.52	1.286e-5
102	g(DeAc)m-AEJP	1	0.0029	5.8	925.4128	-0.0	0.0027	1.0	1.635e-5
406	gm-AEJA=gm(Anh)-AEJA=gmgm(Anh)-AEJA (4-3, 4-3)	3	0.0029	13.08	3226.3294	1.2	0.0027	1.0	9.403e-6
407	gm-AEJ=gm-AEJ=AEJG (3-3, 3-3)	3	0.0029	6.51	2151.9179	0.2	0.0027	1.0	8.487e-5
408	gm-AEJA=gm-AEJ=g(DeAc)m(Anh)-AEJA (4-3, 3-3)	3	0.0029	10.36	2655.1294	0.8	0.0027	1.0	3.806e-5
289	gm-AEJA=gm(Anh)-AEJV (4-3)	2	0.0027	12.66	1872.8099	1.4	0.0033	0.7857	0.0001054
296	gm-AEJA=l-AEJF (4-3)	2	0.0026	12.98	1532.6617	1.0	0.0025	1.0	5.821e-5
382	gm-AEJA=AEJ=gm(Anh)-AEJ (4-3, 3-3)	3	0.0026	9.23	2145.906	0.3	0.0052	0.48	1.187e-5
379	gm-AEJA=gm-AEJA=g(DeAc)mgm-AEJ (4-3, 4-3)	3	0.0026	8.27	3153.3355	1.0	0.0058	0.417	5.975e-5
103	gmgm(Anh)-AEJF	1	0.0025	13.44	1475.5927	-4.2	0.0024	1.0	1.113e-5
523	gm-AEJA=gm-AEJA=gm-AEJA=gm-AEJ (4-3, 4-3, 4-3)	4	0.0024	9.39	3640.562	1.0	0.0046	0.5	0.0001906
523	gm-AEJA=gm-AEJA=gm-AEJ=gm-AEJA (4-3, 4-3, 3-3)	4	0.0024	9.39	3640.562	1.0	0.0046	0.5	0.0001906
402	gm-AEJA=gm-AEJA=gmgm(Anh)-AEJ (4-3, 4-3)	3	0.0023	10.86	3175.3199	0.6	0.0035	0.6343	2.286e-5
269	gm-AEJA=AEJL (4-3)	2	0.0023	9.82	1426.6563	0.5	0.0044	0.5	1.478e-5
269	gm-AEJA=AEJI (4-3)	2	0.0023	9.82	1426.6563	0.5	0.0044	0.5	1.478e-5
410	gm-AEJA=gm(Anh)-AEJA=gm(Anh)-AEJA (4-3, 4-3)	3	0.0023	11.41	2748.1608	-2.0	0.0022	1.0	0.0002093
287	gm-AEJA=gm(Anh)-AEJL (4-3)	2	0.0019	14.28	1886.8256	0.1	0.0035	0.5	5.989e-5
287	gm-AEJA=gm(Anh)-AEJI (4-3)	2	0.0019	14.28	1886.8256	0.1	0.0035	0.5	5.989e-5
104	AEJR	1	0.0017	3.92	546.2762	0.3	0.0016	1.0	8.162e-6
375	gm-AEJ=gm(Anh)-AEJ=gm(Anh)-AEJA (3-3, 3-3)	3	0.0016	11.85	2606.0753	-0.1	0.006	0.2521	5.583e-6
55	g(DeAc)m-AEJE	1	0.0016	4.47	957.4026	-0.4	0.0381	0.039	1.546e-5
105	l-AEJH	1	0.0015	3.79	599.2551	-0.6	0.0014	1.0	4.968e-5
402	gm-AEJA=gm-AEJ=gmgm(Anh)-AEJA (4-3, 3-3)	3	0.0014	10.86	3175.3199	0.6	0.0035	0.3657	1.318e-5
264	l-AEJ=g(DeAc)mgm-AEJA (3-3)	2	0.0012	7.25	1821.7626	0.3	0.0048	0.2338	2.26e-6
289	g(DeAc)m-AEJA=g(DeAc)m-AEJY (4-3)	2	0.0007	12.66	1872.8099	1.4	0.0033	0.2143	2.876e-5
395	g(DeAc)m-AEJA=g(DeAc)m-AEJ=g(DeAc)m-AEJY (4-3, 3-3)	3	0.0007	10.44	2683.1594	1.0	0.004	0.1633	2.005e-6
412	gm-AEJ=gm-AEJQ (3-3)	2	0.0007	6.67	1850.7892	-0.1	2.326	0.000271	3.584e-6
217	gm-AEJA=g(DeAc)m-AEJE (4-3)	2	0.0004	6.68	1880.8011	0.4	0.0094	0.039	3.327e-6
499	gm-AEJA=g(DeAc)m-AEJE (4-3)	2	0.0004	7.07	1880.7998	-0.8	0.0092	0.039	3.327e-6
