## Supplementary material for "Rhizobial enzyme reveals pH-driven catalytic switching and ʟ-amino acid incorporation by ʟ,ᴅ-transpeptidases": File S1. Muropeptide Quantifications: Ldt2.3.csv

Match	Structure	Oligo State	Corrected Abundance (%)	Consolidated RT (min)	Consolidated Theo (Da)	Consolidated Delta (ppm)	Raw Abundance (%)	Relative Likelihood	Likelihood
1	gm-AEJA	1	32.6614	5.15	941.4077	-0.7	30.6052	1.0	1.0
77	gm-AEJA=gm-AEJA (4-3)	2	11.2284	7.25	1864.8062	-0.4	10.5215	1.0	0.09367
2	g(DeAc)m-AEJA	1	6.8716	4.83	899.3971	-0.2	6.439	1.0	0.06439
78	gm-AEJA=AEJA (4-3)	2	5.8815	5.92	1384.6093	-0.1	5.5112	1.0	0.0006816
3	gm-AEJ	1	5.1813	4.53	870.3706	-0.1	4.8551	1.0	0.04855
4	gm-AEJG	1	3.8441	4.69	927.3921	-0.4	3.6021	1.0	0.03602
5	gm(Anh)-AEJA	1	3.7727	7.93	921.3815	-0.2	3.5352	1.0	0.03535
6	gmgm-AEJA	1	2.5278	6.14	1419.5876	0.5	2.3687	1.0	0.02369
79	gm-AEJA=gm(Anh)-AEJA (4-3)	2	2.1647	9.71	1844.7786	0.2	2.0284	1.0	0.01082
7	g(DeAc)mgm-AEJA	1	1.5317	5.44	1377.577	0.2	1.4353	1.0	0.01435
80	gm-AEJA=g(DeAc)m-AEJA (4-3)	2	1.4913	6.99	1822.7956	-0.3	1.3974	1.0	0.01971
81	gm-AEJA=gm-AEJG (4-3)	2	1.4007	6.68	1850.7905	-0.3	1.3125	1.0	0.01102
8	gm-AEJN	1	1.2111	4.44	984.4135	-0.3	1.1349	1.0	0.01135
167	gm-AEJA=gm-AEJA=gm-AEJA (4-3, 4-3)	3	1.116	8.56	2788.2033	-0.1	1.0457	1.0	0.0322
9	l-AEJA	1	1.051	4.78	533.2333	0.5	0.9848	1.0	0.009848
10	gm(Anh)-AEJ	1	0.9791	6.81	850.3444	0.2	0.9175	1.0	0.001716
11	gm-AEJF	1	0.9688	10.41	1017.439	0.1	0.9078	1.0	0.009078
12	gm	1	0.8632	2.91	498.2061	-0.5	0.8089	1.0	0.008089
13	g(DeAc)m-AEJ	1	0.566	4.34	828.36	-0.8	0.5304	1.0	0.003126
14	gm(Anh)-AEJG	1	0.5281	7.09	907.3658	0.6	0.4949	1.0	0.001273
15	g(DeAc)m-AEJG	1	0.5132	4.46	885.3815	-0.5	0.4809	1.0	0.002319
220	gm-AEJA=gmgm-AEJA (4-3)	2	0.4833	7.91	2342.9847	-0.6	0.4529	1.0	0.007249
82	gm-AEJA=l-AEJA (4-3)	2	0.4463	7.41	1456.6304	0.5	0.4182	1.0	0.003014
83	gm-AEJ=gm-AEJG (3-3)	2	0.4113	6.37	1779.7534	-0.3	0.3854	1.0	0.001749
218	gm-AEJA=gm-AEJ (4-3)	2	0.4079	6.93	1793.7677	0.3	0.7644	0.5	0.01486
218	gm-AEJ=gm-AEJA (3-3)	2	0.4079	6.93	1793.7677	0.3	0.7644	0.5	0.01486
85	AEJA=gm(Anh)-AEJA (4-3)	2	0.3652	8.32	1364.5831	0.4	0.3422	1.0	7.873e-5
16	gm-AEJK	1	0.3424	4.37	998.4656	-0.2	0.3208	1.0	0.003208
168	gm-AEJA=gm-AEJA=gm(Anh)-AEJA (4-3, 4-3)	3	0.3342	10.72	2768.1771	0.3	0.3132	1.0	0.006208
84	gm-AEJA=AEJ (4-3)	2	0.3064	5.6	1313.5722	0.6	0.3604	0.7966	0.0004236
86	gm-AEJA=AEJG (4-3)	2	0.2855	5.3	1370.5937	-0.2	0.2675	1.0	0.0004701
18	gm-AEJY	1	0.2659	8.13	1033.4339	0.6	0.2492	1.0	0.002492
169	AEJA=g(DeAc)m-AEJA (4-3)	2	0.2611	5.6	1342.5988	0.0	0.2447	1.0	0.0001434
19	gm-AEJT	1	0.2548	4.76	971.4183	-0.2	0.2388	1.0	0.00035
20	gm-AEJR	1	0.2541	4.63	1026.4717	0.1	0.2381	1.0	0.002381
87	gm-AEJA=gm(Anh)-AEJG (4-3)	2	0.2381	9.0	1830.763	0.5	0.2231	1.0	0.001515
21	AEJA	1	0.2377	1.97	461.2122	-0.1	0.2227	1.0	0.002227
22	gmgm-AEJ	1	0.2369	5.46	1348.5505	0.2	0.222	1.0	0.00115
23	gm-AEJV	1	0.2294	7.16	969.439	-0.0	0.215	1.0	0.00215
24	gmgm-AEJG	1	0.2281	5.63	1405.5719	0.4	0.2137	1.0	0.0008532
170	gm-AEJA=g(DeAc)mgm-AEJA (4-3)	2	0.214	7.25	2300.9741	-1.0	0.2005	1.0	0.004393
25	gm-AEJM	1	0.2033	7.16	1001.4111	-0.4	0.1905	1.0	0.001905
171	gm-AEJA=gm-AEJA=AEJA (4-3, 4-3)	3	0.2016	7.49	2308.0078	0.1	0.1889	1.0	0.01687
90	gm-AEJA=gm-AEJN (4-3)	2	0.184	6.32	1907.812	-0.1	0.1724	1.0	0.003473
26	gmgm	1	0.168	5.27	976.386	-0.3	0.1574	1.0	0.0001916
27	AEJG	1	0.1639	5.04	447.1965	-0.4	0.1536	1.0	8.022e-5
91	gmgm-AEJA=AEJA (4-3)	2	0.1574	6.68	1862.7892	0.2	0.1475	1.0	5.275e-5
28	g(DeAc)m-AEJN	1	0.1546	4.28	942.403	-0.2	0.1449	1.0	0.0007308
92	gm-AEJH	1	0.1503	4.54	1007.4295	-0.4	0.1408	1.0	0.001408
29	AEJ	1	0.1477	3.87	390.1751	0.1	0.1384	1.0	0.0001081
93	gm-AEJ=AEJG (3-3)	2	0.1354	4.99	1299.5566	0.1	0.1269	1.0	7.457e-5
17	AEJL	1	0.1354	7.6	503.2591	1.2	0.2537	0.5	2.681e-6
17	AEJI	1	0.1354	7.6	503.2591	1.2	0.2537	0.5	2.681e-6
221	gm(Anh)-AEJA=gm(Anh)-AEJA (4-3)	2	0.1337	12.16	1824.7524	0.9	0.1253	1.0	0.00125
89	gm-AEJA=gm(Anh)-AEJ (4-3)	2	0.1296	9.27	1773.7415	-0.1	0.1957	0.6206	0.002808
94	gm-AEJA=gmgm(Anh)-AEJA (4-3)	2	0.1257	10.28	2322.9585	-0.2	0.1178	1.0	0.0002586
31	g(DeAc)mgm-AEJ	1	0.1241	4.86	1306.5399	-0.5	0.1163	1.0	0.0006969
172	gm-AEJA=gm-AEJA=g(DeAc)m-AEJA (4-3, 4-3)	3	0.1229	8.32	2746.1928	0.0	0.1152	1.0	0.004277
32	g(DeAc)mgm-AEJG	1	0.1195	4.99	1363.5614	-0.4	0.112	1.0	0.000517
34	g(DeAc)m-AEJV	1	0.107	5.17	927.4284	-1.1	0.1003	1.0	0.0001384
35	g(DeAc)m-AEJF	1	0.1045	9.55	975.4284	0.4	0.0979	1.0	0.0005845
173	gm-AEJA=AEJA=gm(Anh)-AEJA (4-3, 4-3)	3	0.099	9.63	2287.9802	0.3	0.0928	1.0	0.001047
95	gm-AEJ=gm(Anh)-AEJG (3-3)	2	0.0972	8.65	1759.7259	0.2	0.0911	1.0	0.0002403
36	gmgm(Anh)-AEJA	1	0.0902	8.69	1399.5614	0.2	0.0845	1.0	0.000845
97	l-AEJA=g(DeAc)mgm(Anh)-AEJA (4-3)	2	0.0888	6.7	1872.7735	-1.1	0.0832	1.0	6.421e-6
225	gm-AEJ=gm-AEJV (3-3)	2	0.0879	9.32	1821.799	0.2	0.0824	1.0	0.0001044
99	gm-AEJA=gm-AEJF (4-3)	2	0.0842	12.12	1940.8375	0.4	0.0789	1.0	0.002778
100	gm-AEJ=gm-AEJN (3-3)	2	0.0839	6.05	1836.7749	-0.1	0.0786	1.0	0.000551
89	gm-AEJ=gm(Anh)-AEJA (3-3)	2	0.0792	9.27	1773.7415	-0.1	0.1957	0.3794	0.001716
175	gmgm-AEJ=gmgm-AEJF (3-3)	2	0.079	8.55	2826.1588	-3.5	0.074	1.0	1.108e-6
37	AEJR	1	0.0785	3.87	546.2762	0.4	0.0736	1.0	5.302e-6
84	gm-AEJ=AEJA (3-3)	2	0.0782	5.6	1313.5722	0.6	0.3604	0.2034	0.0001081
38	gm(Anh)-AEJF	1	0.0776	14.71	997.4128	0.0	0.0727	1.0	0.0003209
39	gm-AEJP	1	0.0775	13.25	967.4234	2.3	0.0726	1.0	0.000726
40	AEJK	1	0.0774	6.02	518.27	1.1	0.0725	1.0	7.144e-6
102	AEJ=AEJ (3-3)	2	0.0752	10.44	762.3396	0.5	0.0705	1.0	1.915e-6
41	gm(Anh)-AEJN	1	0.0696	6.58	964.3873	0.9	0.0652	1.0	0.0004012
42	g(DeAc)mgm(Anh)-AEJA	1	0.0696	7.9	1357.5508	-0.5	0.0652	1.0	0.000652
43	l-AEJK	1	0.0682	5.02	590.2912	-0.3	0.0639	1.0	3.159e-5
44	gmgm-AEJN	1	0.0678	5.34	1462.5934	0.3	0.0635	1.0	0.0002688
45	g(DeAc)m	1	0.067	1.78	456.1955	-0.0	0.0628	1.0	0.0005209
106	gm-AEJ=gm-AEJF (3-3)	2	0.0663	11.77	1869.8004	-0.1	0.0621	1.0	0.0004407
46	l-AEJR	1	0.0653	5.95	618.2973	-0.2	0.0612	1.0	2.345e-5
30	gm-AEJL	1	0.0642	9.06	983.4547	0.5	0.1204	0.5	0.001204
30	gm-AEJI	1	0.0642	9.06	983.4547	0.5	0.1204	0.5	0.001204
227	gm-AEJA=gm-AEJA=gm-AEJG (4-3, 4-3)	3	0.0638	7.99	2774.1863	-0.0	0.0598	0.9994	0.004017
48	g(DeAc)mgm	1	0.0626	4.62	934.3754	-0.3	0.0587	1.0	0.0001161
47	gm-AEJS	1	0.062	4.56	957.4026	0.2	0.0601	0.9668	0.000601
49	l-AEJG	1	0.0597	4.01	519.2177	-0.1	0.0559	1.0	0.0003547
50	AEJF	1	0.0588	13.15	537.2435	-0.2	0.0551	1.0	2.022e-5
108	AEJA=l-AEJA (4-3)	2	0.0578	5.83	976.4349	0.7	0.0542	1.0	2.193e-5
179	g(DeAc)m-AEJA=g(DeAc)m-AEJA (4-3)	2	0.0563	6.64	1780.7837	0.3	0.0528	1.0	0.004146
109	gm-AEJA=g(DeAc)m-AEJG (4-3)	2	0.0545	6.42	1808.78	-0.1	0.0511	1.0	0.001472
52	gmgm-AEJF	1	0.0533	11.22	1495.6189	0.1	0.0499	1.0	0.000215
182	gm-AEJA=g(DeAc)mgm(Anh)-AEJA (4-3)	2	0.0512	9.56	2280.9479	0.3	0.048	1.0	0.0001995
53	l-AEJ	1	0.0504	3.27	462.1962	-0.2	0.0472	1.0	0.0004781
184	gm-AEJA=gm(Anh)-AEJA=gm(Anh)-AEJA (4-3, 4-3)	3	0.0501	12.58	2748.1495	0.5	0.0469	1.0	0.0003835
54	l-AEJY	1	0.0478	9.19	625.2595	1.1	0.0448	1.0	2.454e-5
55	gm-AEJD	1	0.0475	4.72	985.3975	-0.2	0.0445	1.0	0.000445
112	g(DeAc)mgm-AEJA=g(DeAc)mgm-AEJA (4-3)	2	0.0472	7.1	2737.1448	-0.1	0.0442	1.0	0.000206
105	gm-AEJA=g(DeAc)m-AEJV (4-3)	2	0.0455	7.13	1850.8269	-0.3	0.0642	0.6634	0.000307
186	gm-AEJA=gm-AEJA=gmgm-AEJA (4-3, 4-3)	3	0.0448	9.03	3266.3832	0.0	0.042	1.0	0.001386
230	gm-AEJ=g(DeAc)m-AEJA (3-3)	2	0.0414	6.67	1751.7572	0.1	0.059	0.6582	0.003126
56	g(DeAc)mgm-AEJN	1	0.0411	4.79	1420.5828	-0.2	0.0385	1.0	0.0001629
116	gm-AEJA=g(DeAc)mgm-AEJA (4-3)	2	0.041	7.58	2300.9755	0.4	0.0384	1.0	0.004393
117	AEJA=g(DeAc)mgm-AEJA (4-3)	2	0.0408	5.98	1820.7786	0.1	0.0382	1.0	3.196e-5
57	AEJV	1	0.0406	8.85	489.2435	0.7	0.038	1.0	4.788e-6
58	l-AEJV	1	0.0388	10.56	561.2646	0.8	0.0364	1.0	2.117e-5
59	gm-AEJT	1	0.0374	6.73	971.4196	-0.4	0.035	1.0	0.00035
119	gm-AEJA=g(DeAc)mgm-AEJG (4-3)	2	0.0361	6.71	2286.9598	-0.2	0.0338	1.0	0.0003428
190	l-AEJA=g(DeAc)m-AEJA (4-3)	2	0.0361	7.07	1414.6199	0.4	0.0338	1.0	0.0006341
60	gm-AEJE	1	0.0343	6.25	999.4132	1.0	0.0321	1.0	0.000321
120	l-AEJA=g(DeAc)mgm-AEJA (4-3)	2	0.0322	7.8	1892.7998	0.8	0.0302	1.0	0.0001413
61	g(DeAc)mgm(Anh)-AEJR	1	0.0321	6.74	1442.6148	0.2	0.0301	1.0	1.552e-6
61	gm-AEJA=l-AEJG (4-3)	2	0.0321	6.74	1442.6148	0.2	0.0301	1.0	0.0001711
113	AEJ=gm(Anh)-AEJA (3-3)	2	0.0316	7.96	1293.546	-0.3	0.042	0.7054	4.893e-5
122	gm-AEJA=gm(Anh)-AEJN (4-3)	2	0.0316	8.49	1887.7844	-0.2	0.0296	1.0	0.0001995
194	gm-AEJA=gm-AEJT (4-3)	2	0.0313	6.77	1894.8154	-0.1	0.0293	1.0	0.0001071
123	AEJA=l-AEJR (4-3)	2	0.0301	8.64	1061.4989	0.1	0.0282	1.0	1.363e-6
62	gm(Anh)-AEJK	1	0.0293	6.28	978.4393	-0.2	0.0275	1.0	0.0001134
239	gm-AEJA=gm-AEJA=gm-AEJA=gm-AEJA (4-3, 4-3, 4-3)	4	0.0291	9.4	3711.5991	0.7	0.0273	1.0	0.0032
240	gm-AEJA=gm-AEJA=gm-AEJA=gm(Anh)-AEJA (4-3, 4-3, 4-3)	4	0.0289	11.25	3691.5729	0.9	0.0271	1.0	0.0009586
195	gm-AEJA=gm-AEJA=gmgm(Anh)-AEJA (4-3, 4-3)	3	0.0285	11.09	3246.357	0.6	0.0267	1.0	0.0003605
196	gm-AEJA=gm-AEJA=g(DeAc)mgm-AEJA (4-3, 4-3)	3	0.0281	8.46	3224.3726	0.1	0.0263	1.0	0.0006136
128	gm-AEJ=gm(Anh)-AEJ (3-3)	2	0.0277	8.85	1702.7044	0.2	0.026	1.0	0.0004455
197	gm-AEJA=gm-AEJ=gm-AEJG (4-3, 3-3)	3	0.0272	7.74	2703.1505	-0.1	0.0255	1.0	0.00118
198	g(DeAc)m-AEJA=g(DeAc)mgm-AEJA (4-3)	2	0.027	7.18	2258.9636	-0.3	0.0253	1.0	0.0009242
242	gm-AEJA=AEJA=g(DeAc)m-AEJA (4-3, 4-3)	3	0.0265	7.18	2265.9959	-1.0	0.0248	1.0	0.0007489
63	g(DeAc)m-AEJY	1	0.0261	7.49	991.4234	0.9	0.0245	1.0	0.0001605
200	gm-AEJA=gmgm-AEJG (4-3)	2	0.026	7.35	2328.9691	-0.8	0.0244	1.0	0.000654
181	gm-AEJA=gm-AEJA=gm-AEJ (4-3, 4-3)	3	0.0259	8.36	2717.1662	-0.2	0.0486	0.5	0.00117
181	gm-AEJA=gm-AEJ=gm-AEJA (4-3, 3-3)	3	0.0259	8.36	2717.1662	-0.2	0.0486	0.5	0.00117
243	gm-AEJ=g(DeAc)m-AEJG (3-3)	2	0.0256	6.12	1737.7415	-0.5	0.024	1.0	0.0002335
130	gm(Anh)-AEJR	1	0.0253	6.79	1006.4455	0.6	0.0237	1.0	8.417e-5
64	g(DeAc)mgm(Anh)-AEJ	1	0.025	6.89	1286.5137	0.9	0.0234	1.0	3.166e-5
201	gm-AEJA=gm-AEJA=gm(Anh)-AEJG (4-3, 4-3)	3	0.0249	10.05	2754.1614	0.1	0.0233	1.0	0.0006828
203	gm-AEJA=gm-AEJA=l-AEJA (4-3, 4-3)	3	0.0241	8.9	2380.0289	-0.2	0.0226	1.0	0.00128
65	gmgm(Anh)-AEJ	1	0.0237	7.6	1328.5242	1.0	0.0222	1.0	4.103e-5
105	gm-AEJ=gm-AEJK (3-3)	2	0.0231	7.13	1850.8269	-0.3	0.0642	0.3366	0.0001558
134	gm-AEJA=gm-AEJV (4-3)	2	0.0228	9.47	1892.8375	-0.3	0.0214	1.0	0.000658
114	AEJA=AEJ (4-3)	2	0.0223	8.77	833.3767	1.2	0.0417	0.5	3.082e-6
114	AEJ=AEJA (3-3)	2	0.0223	8.77	833.3767	1.2	0.0417	0.5	3.082e-6
139	gm-AEJ=g(DeAc)m-AEJN (3-3)	2	0.0219	12.29	1794.763	0.0	0.0205	1.0	7.035e-5
230	gm-AEJA=g(DeAc)m-AEJ (4-3)	2	0.0215	6.67	1751.7572	0.1	0.059	0.3418	0.001623
141	gm-AEJ=gm-AEJT (3-3)	2	0.0208	6.48	1823.7796	-0.0	0.0195	1.0	1.699e-5
142	gm-AEJ=gm(Anh)-AEJN (3-3)	2	0.0207	8.19	1816.7473	0.2	0.0194	1.0	3.166e-5
143	l-AEJA=g(DeAc)mgm(Anh)-AEJ (4-3)	2	0.0207	6.21	1801.7364	-1.7	0.0194	1.0	2.304e-6
129	gm-AEJ=l-AEJA (3-3)	2	0.02	6.86	1385.5933	-0.0	0.0244	0.768	0.0004781
67	gmgm-AEJT	1	0.02	5.51	1449.5981	0.2	0.0187	1.0	8.29e-6
206	AEJA=gm(Anh)-AEJG (4-3)	2	0.0195	7.58	1350.5675	0.1	0.0183	1.0	1.102e-5
145	gm-AEJA=gm-AEJY (4-3)	2	0.0191	9.78	1956.8324	0.2	0.0179	1.0	0.0007627
68	g(DeAc)mgm-AEJF	1	0.0189	9.97	1453.6083	0.6	0.0177	1.0	0.0001303
148	gm(Anh)-AEJA=gm(Anh)-AEJG (4-3)	2	0.018	11.38	1810.7368	0.5	0.0169	1.0	0.000175
250	gm-AEJ=gm-AEJ (3-3)	2	0.018	6.5	1722.7306	0.3	0.0169	1.0	0.002357
150	l-AEJA=gm(Anh)-AEJA (4-3)	2	0.0178	10.21	1436.6042	0.4	0.0167	1.0	0.0003481
151	AEJA=gmgm(Anh)-AEJA (4-3)	2	0.0177	8.94	1842.763	0.6	0.0166	1.0	1.882e-6
152	gm-AEJA=gm-AEJS (4-3)	2	0.0165	6.68	1880.8011	0.1	0.016	0.9668	0.0001778
69	AEJH	1	0.0164	11.01	527.234	1.6	0.0154	1.0	3.136e-6
153	AEJ=AEJK (3-3)	2	0.0163	5.77	890.4345	-3.4	0.0153	1.0	1.003e-6
70	gm(Anh)-AEJH	1	0.0162	6.64	987.4033	0.3	0.0152	1.0	4.978e-5
154	gm-AEJA=g(DeAc)m-AEJN (4-3)	2	0.016	5.99	1865.8001	0.2	0.015	1.0	0.0004435
157	gm-AEJ=gm-AEJY (3-3)	2	0.0157	9.53	1885.7953	0.1	0.0147	1.0	0.000121
71	gm(Anh)-AEJS	1	0.0153	12.81	937.3764	1.4	0.0143	1.0	2.125e-5
159	AEJA=AEJR (4-3)	2	0.0149	9.11	989.4778	0.4	0.014	1.0	1.639e-6
162	gm-AEJ=g(DeAc)mgm-AEJG (3-3)	2	0.0145	6.44	2215.9227	0.0	0.0136	1.0	5.438e-5
135	gm-AEJ=gmgm-AEJA (3-3)	2	0.0143	7.58	2271.9489	0.6	0.0213	0.6286	0.00115
113	AEJA=gm(Anh)-AEJ (4-3)	2	0.0132	7.96	1293.546	-0.3	0.042	0.2946	2.043e-5
72	g(DeAc)m-AEJS	1	0.013	15.14	915.3921	-0.9	0.0122	1.0	3.87e-5
144	gm-AEJ=g(DeAc)mgm-AEJA (3-3)	2	0.0129	6.94	2229.9384	0.3	0.0182	0.6619	0.0006969
74	gm-AEJC	1	0.0112	5.53	973.3798	0.2	0.0105	1.0	0.000105
138	AEJ=AEJL (3-3)	2	0.0112	7.02	875.4236	-0.4	0.0209	0.5	1.756e-6
138	AEJ=AEJI (3-3)	2	0.0112	7.02	875.4236	-0.4	0.0209	0.5	1.756e-6
135	gm-AEJA=gmgm-AEJ (4-3)	2	0.0084	7.58	2271.9489	0.6	0.0213	0.3714	0.0006794
254	gm-AEJA=g(DeAc)m-AEJV (4-3)	2	0.0084	5.8	1850.8256	-0.8	0.0119	0.6634	0.000307
76	g(DeAc)m-AEJK	1	0.0077	3.58	956.455	0.5	0.0072	1.0	0.0002066
144	gm-AEJA=g(DeAc)mgm-AEJ (4-3)	2	0.0066	6.94	2229.9384	0.3	0.0182	0.3381	0.0003559
129	gm-AEJA=l-AEJ (4-3)	2	0.006	6.86	1385.5933	-0.0	0.0244	0.232	0.0001445
75	g(DeAc)m-AEJL	1	0.0054	8.43	941.4441	-0.4	0.0101	0.5	7.753e-5
75	g(DeAc)m-AEJI	1	0.0054	8.43	941.4441	-0.4	0.0101	0.5	7.753e-5
254	gm-AEJ=gm-AEJK (3-3)	2	0.0043	5.8	1850.8256	-0.8	0.0119	0.3366	0.0001558
47	g(DeAc)m-AEJE	1	0.0021	4.56	957.4026	0.2	0.0601	0.03325	2.067e-5
152	gm-AEJA=g(DeAc)m-AEJE (4-3)	2	0.0006	6.68	1880.8011	0.1	0.016	0.03325	6.116e-6
