## Supplementary material for "Rhizobial enzyme reveals pH-driven catalytic switching and ʟ-amino acid incorporation by ʟ,ᴅ-transpeptidases": File S1. Muropeptide Quantifications: Ldt3.1.csv

Match	Structure	Oligo State	Corrected Abundance (%)	Consolidated RT (min)	Consolidated Theo (Da)	Consolidated Delta (ppm)	Raw Abundance (%)	Relative Likelihood	Likelihood
1	gm-AEJA	1	21.0677	5.15	941.4077	-0.8	19.5945	1.0	1.0
2	gm-AEJG	1	13.9937	4.67	927.3921	-0.4	13.0152	1.0	0.1302
81	gm-AEJA=gm-AEJA (4-3)	2	9.7592	7.26	1864.8062	0.0	9.0768	1.0	0.03839
3	gm-AEJ	1	5.72	4.51	870.3706	-0.5	5.32	1.0	0.0532
83	gm-AEJ=gm-AEJG (3-3)	2	5.1247	6.36	1779.7534	-0.1	4.7663	1.0	0.006924
84	gm-AEJA=gm-AEJG (4-3)	2	4.0437	6.67	1850.7905	0.1	3.7679	0.9982	0.0255
82	gm-AEJA=gm-AEJ (4-3)	2	3.2987	6.91	1793.7691	0.2	6.136	0.5	0.01042
82	gm-AEJ=gm-AEJA (3-3)	2	3.2987	6.91	1793.7691	0.2	6.136	0.5	0.01042
85	gm-AEJA=AEJA (4-3)	2	2.1978	5.92	1384.6093	0.8	2.0441	1.0	9.327e-5
4	gm(Anh)-AEJ	1	1.6821	6.81	850.3444	0.4	1.5645	1.0	0.0007718
5	gm(Anh)-AEJA	1	1.5599	7.94	921.3815	1.2	1.4508	1.0	0.01451
87	gm-AEJA=gm(Anh)-AEJA (4-3)	2	1.4645	9.73	1844.7786	1.7	1.3621	1.0	0.002843
6	gm-AEJN	1	1.2844	4.43	984.4135	-0.3	1.1946	1.0	0.01195
88	gm-AEJ=gm(Anh)-AEJG (3-3)	2	1.1999	8.65	1759.7259	0.9	1.116	1.0	0.0005729
7	gm(Anh)-AEJG	1	1.1579	7.1	907.3658	0.5	1.0769	1.0	0.001888
8	l-AEJA	1	0.9765	4.76	533.2333	0.2	0.9082	1.0	0.009082
86	gm-AEJA=AEJ (4-3)	2	0.9134	5.61	1313.5722	1.0	1.4462	0.5874	3.605e-5
9	gm-AEJF	1	0.8775	10.43	1017.439	0.4	0.8161	1.0	0.008161
256	gm-AEJA=gm-AEJA=gm-AEJA (4-3, 4-3)	3	0.8706	8.58	2788.2033	0.5	0.8097	1.0	0.01779
89	gm-AEJA=gm(Anh)-AEJ (4-3)	2	0.8517	9.37	1773.7415	1.4	0.9916	0.7989	0.003066
90	gm-AEJ=AEJG (3-3)	2	0.6707	4.99	1299.5566	0.0	0.6238	1.0	1.915e-6
86	gm-AEJ=AEJA (3-3)	2	0.6415	5.61	1313.5722	1.0	1.4462	0.4126	2.532e-5
10	gm	1	0.5931	2.9	498.2061	-0.1	0.5516	1.0	0.005516
91	gm-AEJA=gm(Anh)-AEJG (4-3)	2	0.575	9.01	1830.763	1.4	0.5348	1.0	0.00211
92	gm-AEJA=l-AEJA (4-3)	2	0.5077	7.39	1456.6304	0.7	0.4722	1.0	0.00178
93	gm-AEJ=gm-AEJ (3-3)	2	0.4828	6.49	1722.7319	-0.3	0.449	1.0	0.00283
11	gmgm-AEJA	1	0.4311	6.13	1419.5876	1.0	0.401	1.0	0.00401
94	gm-AEJA=AEJG (4-3)	2	0.3974	5.29	1370.5937	-0.2	0.3696	1.0	7.054e-6
12	gm-AEJY	1	0.3646	8.13	1033.4339	1.1	0.3391	1.0	0.003391
95	l-AEJA=g(DeAc)mgm(Anh)-AEJ (4-3)	2	0.3615	6.36	1801.7364	-1.8	0.3362	1.0	1.417e-6
259	gm-AEJA=gm-AEJ=gm-AEJG (4-3, 3-3)	3	0.358	7.74	2703.1505	0.9	0.3331	0.9996	0.009339
96	l-AEJA=g(DeAc)mgm(Anh)-AEJA (4-3)	2	0.3577	6.67	1872.7735	-1.5	0.3327	1.0	1.126e-6
97	gm-AEJ=gm(Anh)-AEJ (3-3)	2	0.3495	8.85	1702.7044	1.5	0.3251	1.0	0.0008323
257	gm-AEJA=gm-AEJA=gm-AEJ (4-3, 4-3)	3	0.349	8.33	2717.1662	0.6	0.6492	0.5	6.956e-6
257	gm-AEJA=gm-AEJ=gm-AEJA (4-3, 3-3)	3	0.349	8.33	2717.1662	0.6	0.6492	0.5	6.956e-6
13	g(DeAc)mgm-AEJA	1	0.3474	5.44	1377.577	0.4	0.3231	1.0	0.003231
14	gm-AEJK	1	0.3204	4.35	998.4656	0.1	0.298	1.0	0.00298
15	gm-AEJR	1	0.3193	4.63	1026.4717	-0.8	0.297	1.0	0.00297
260	gm-AEJA=gm-AEJ=gm-AEJ (4-3, 3-3)	3	0.306	8.13	2646.1291	0.7	0.2852	0.9979	0.0008798
16	g(DeAc)mgm-AEJG	1	0.2905	5.0	1363.5614	-0.2	0.2702	1.0	0.0004205
17	gmgm-AEJG	1	0.2837	5.61	1405.5719	0.5	0.2639	1.0	0.0005219
98	gm-AEJH	1	0.2822	4.53	1007.4295	-0.7	0.2625	1.0	0.002625
99	gm-AEJ=gm-AEJN (3-3)	2	0.2817	6.05	1836.7749	0.2	0.262	1.0	0.0006355
261	gm-AEJA=gm-AEJA=gm-AEJG (4-3, 4-3)	3	0.259	7.98	2774.1877	0.4	0.2413	0.9982	0.007369
382	gm-AEJA=gm-AEJN (4-3)	2	0.2431	6.34	1907.8107	-0.2	0.2261	1.0	0.002341
262	gm-AEJ=gm-AEJ=gm-AEJG (3-3, 3-3)	3	0.2389	7.48	2632.1134	0.5	0.2222	1.0	0.002536
263	gm-AEJA=gm-AEJA=gm(Anh)-AEJA (4-3, 4-3)	3	0.235	10.72	2768.1771	0.8	0.2186	1.0	0.002669
18	l-AEJG	1	0.2251	4.01	519.2177	-0.0	0.2094	1.0	0.001182
101	gm-AEJ=gm-AEJF (3-3)	2	0.22	11.79	1869.8004	0.6	0.2046	1.0	0.0004342
89	gm-AEJ=gm(Anh)-AEJA (3-3)	2	0.2144	9.37	1773.7415	1.4	0.9916	0.2011	0.0007718
100	gm-AEJ=l-AEJA (3-3)	2	0.206	7.01	1385.5933	-0.0	0.253	0.7574	0.0004832
20	gm-AEJM	1	0.1831	7.15	1001.4111	0.4	0.1703	1.0	0.001703
102	gm-AEJ=l-AEJG (3-3)	2	0.1814	6.38	1371.5777	-0.6	0.1687	1.0	0.0001114
103	gm-AEJA=gm-AEJF (4-3)	2	0.1808	12.11	1940.8375	0.6	0.1682	1.0	0.001599
21	gm-AEJT	1	0.1732	4.77	971.4183	-0.1	0.1611	1.0	0.001611
22	gm-AEJA=l-AEJG (4-3)	2	0.1655	6.74	1442.6148	0.4	0.1539	1.0	0.0004103
23	g(DeAc)m-AEJA	1	0.1539	4.85	899.3971	-0.1	0.1431	1.0	0.001431
104	gm-AEJA=gmgm-AEJA (4-3)	2	0.1492	7.93	2342.9861	0.1	0.1388	1.0	0.0007857
265	gm-AEJA=gm-AEJ=gm(Anh)-AEJG (4-3, 3-3)	3	0.1397	9.76	2683.1243	0.4	0.1299	1.0	0.002187
24	gm-AEJE	1	0.1384	5.08	999.4132	-0.5	0.1287	1.0	0.001287
264	gm-AEJA=gm-AEJA=gm(Anh)-AEJ (4-3, 4-3)	3	0.1363	10.49	2697.14	0.7	0.1587	0.7989	0.001552
105	AEJA=gm(Anh)-AEJA (4-3)	2	0.1332	8.35	1364.5831	0.5	0.1239	1.0	6.906e-6
25	gm-AEJV	1	0.1314	7.16	969.439	0.3	0.1222	1.0	0.001222
266	gm-AEJA=g(DeAc)mgm-AEJA (4-3)	2	0.1248	7.26	2300.9741	-0.8	0.1161	1.0	0.0006331
26	g(DeAc)mgm-AEJ	1	0.1229	4.87	1306.5399	0.5	0.1143	1.0	0.0001719
27	gmgm	1	0.1128	5.24	976.386	-0.4	0.1049	1.0	2.212e-5
107	AEJ=gm(Anh)-AEJG (3-3)	2	0.109	7.06	1279.5303	0.2	0.1014	1.0	1.981e-6
108	gm(Anh)-AEJ=gm(Anh)-AEJG (3-3)	2	0.1006	11.01	1739.6996	1.4	0.0936	1.0	0.0001685
28	gmgm-AEJ	1	0.0985	5.45	1348.5505	0.1	0.0916	1.0	0.0002133
29	gm-AEJQ	1	0.095	4.98	998.4292	0.1	0.0884	1.0	0.000884
30	g(DeAc)m-AEJG	1	0.0945	4.44	885.3815	-0.5	0.0879	1.0	0.0001862
267	gm-AEJA=gm-AEJA=AEJA (4-3, 4-3)	3	0.0942	7.51	2308.0078	0.6	0.0876	1.0	0.004005
19	gm-AEJL	1	0.094	9.08	983.4547	0.9	0.1749	0.5	0.001749
19	gm-AEJI	1	0.094	9.08	983.4547	0.9	0.1749	0.5	0.001749
106	AEJA=gm(Anh)-AEJ (4-3)	2	0.088	7.96	1293.546	0.8	0.1112	0.7361	7.447e-6
31	l-AEJ	1	0.0849	3.26	462.1962	0.3	0.079	1.0	0.0004832
110	gm-AEJ=gm-AEJY (3-3)	2	0.0845	9.5	1885.7953	0.8	0.0786	1.0	0.0001804
270	gm-AEJA=gm-AEJA=gm(Anh)-AEJG (4-3, 4-3)	3	0.0815	10.05	2754.1614	1.7	0.0758	1.0	0.001048
271	gm-AEJ=gm-AEJ=gm(Anh)-AEJG (3-3, 3-3)	3	0.0813	9.52	2612.0872	0.7	0.0756	1.0	0.0005937
272	gm-AEJ=g(DeAc)mgm-AEJG (3-3)	2	0.0783	6.44	2215.9214	-0.1	0.0728	1.0	0.0001437
268	gm-AEJA=gm-AEJ=gm(Anh)-AEJ (4-3, 3-3)	3	0.0739	10.27	2626.1029	0.9	0.0802	0.8572	0.000637
111	gm(Anh)-AEJA=gm(Anh)-AEJA (4-3)	2	0.0697	12.17	1824.7571	-1.2	0.0648	1.0	0.0002105
33	gm-AEJW	1	0.0689	12.43	1056.4499	1.4	0.0641	1.0	0.000641
100	gm-AEJA=l-AEJ (4-3)	2	0.066	7.01	1385.5933	-0.0	0.253	0.2426	0.0001548
275	gm-AEJA=g(DeAc)mgm-AEJG (4-3)	2	0.0655	6.73	2286.9585	0.0	0.0609	1.0	0.0005294
393	gm-AEJ=gm-AEJT (3-3)	2	0.0637	6.45	1823.7783	-0.1	0.0592	1.0	8.571e-5
113	gm-AEJ=gm(Anh)-AEJN (3-3)	2	0.0633	8.19	1816.7473	1.3	0.0589	1.0	2.649e-5
116	gm-AEJ=AEJ (3-3)	2	0.0606	5.22	1242.5351	0.2	0.0564	1.0	9.789e-6
34	g(DeAc)mgm	1	0.0589	4.59	934.3754	0.3	0.0548	1.0	1.782e-5
117	gm-AEJA=gm-AEJY (4-3)	2	0.0567	9.79	1956.8324	0.6	0.0527	1.0	0.0006644
118	gm-AEJ=gm(Anh)-AEJF (3-3)	2	0.0564	14.69	1849.7728	0.6	0.0525	1.0	1.936e-5
35	gm(Anh)-AEJN	1	0.0535	6.61	964.3873	1.2	0.0498	1.0	0.0001733
396	gm-AEJA=l-AEJA=g(DeAc)mgm(Anh)-AEJ (4-3, 4-3)	3	0.053	7.74	2725.1336	-0.6	0.0493	1.0	0.0006588
36	AEJA	1	0.0512	1.97	461.2122	0.5	0.0476	1.0	0.000476
398	gm-AEJA=gm-AEJQ (4-3)	2	0.0511	6.96	1921.8263	-1.0	0.0475	1.0	0.0001732
37	gm-AEJD	1	0.0503	4.67	985.3975	-1.8	0.0468	1.0	0.000468
269	gm-AEJA=g(DeAc)mgm-AEJ (4-3)	2	0.0465	6.96	2229.937	-0.0	0.0764	0.5658	0.000224
119	gm-AEJA=gm-AEJT (4-3)	2	0.0449	6.75	1894.8167	-0.1	0.0418	1.0	0.0003157
120	gm-AEJA=gm(Anh)-AEJF (4-3)	2	0.0447	15.19	1920.8099	1.5	0.0416	1.0	7.132e-5
388	gm(Anh)-AEJA=gm(Anh)-AEJ (4-3)	2	0.0432	11.82	1753.7153	1.0	0.0803	0.5	0.000227
388	gm(Anh)-AEJ=gm(Anh)-AEJA (3-3)	2	0.0432	11.82	1753.7153	1.0	0.0803	0.5	0.000227
122	gm-AEJA=gm(Anh)-AEJN (4-3)	2	0.0424	8.53	1887.7844	-0.7	0.0394	1.0	9.758e-5
123	gm-AEJA=gmgm(Anh)-AEJA (4-3)	2	0.0419	10.31	2322.9585	1.5	0.039	1.0	4.997e-5
277	gm-AEJ=gmgm-AEJG (3-3)	2	0.0402	7.04	2257.932	0.0	0.0374	1.0	0.0001404
38	gm(Anh)-AEJF	1	0.0391	14.73	997.4128	0.9	0.0364	1.0	0.0001184
278	AEJA=gm(Anh)-AEJG (4-3)	2	0.0391	7.42	1350.5675	0.7	0.0364	1.0	5.126e-6
125	gm-AEJA=gm-AEJM (4-3)	2	0.0384	9.26	1924.8095	0.5	0.0357	1.0	0.0003337
112	gm-AEJ=gmgm-AEJA (3-3)	2	0.0363	7.58	2271.9489	0.8	0.0621	0.5431	0.0002133
269	gm-AEJ=g(DeAc)mgm-AEJA (3-3)	2	0.0357	6.96	2229.937	-0.0	0.0764	0.4342	0.0001719
280	gm-AEJA=AEJA=gm(Anh)-AEJA (4-3, 4-3)	3	0.0355	9.65	2287.9802	0.8	0.033	1.0	0.0002428
126	gm-AEJA=AEJN (4-3)	2	0.0351	5.11	1427.6151	-1.3	0.0326	1.0	2.547e-6
281	gm-AEJA=g(DeAc)m-AEJA (4-3)	2	0.0349	7.0	1822.7943	-0.4	0.0325	1.0	0.0002804
403	gm-AEJ=gm-AEJV (3-3)	2	0.0349	9.3	1821.799	0.4	0.0325	1.0	6.501e-5
264	gm-AEJA=gm-AEJ=gm(Anh)-AEJA (4-3, 3-3)	3	0.0343	10.49	2697.14	0.7	0.1587	0.2011	0.0003908
127	l-AEJA=g(DeAc)mgm(Anh)-AEJG (4-3)	2	0.0338	6.05	1858.7579	-0.8	0.0314	1.0	1.008e-6
405	gm-AEJA=l-AEJA=g(DeAc)mgm(Anh)-AEJA (4-3, 4-3)	3	0.0334	7.98	2796.1707	-1.0	0.0311	1.0	0.0006519
128	AEJA=l-AEJA (4-3)	2	0.033	5.84	976.4349	1.6	0.0307	1.0	4.323e-6
129	gm-AEJA=gm-AEJK (4-3)	2	0.0323	6.16	1921.864	0.7	0.03	1.0	0.0005839
283	gm-AEJA=gm(Anh)-AEJA=gm(Anh)-AEJA (4-3, 4-3)	3	0.0321	12.77	2748.1495	1.6	0.0299	1.0	0.000127
106	AEJ=gm(Anh)-AEJA (3-3)	2	0.0315	7.96	1293.546	0.8	0.1112	0.2639	2.669e-6
131	gm-AEJA=gm-AEJV (4-3)	2	0.0306	9.46	1892.8375	0.5	0.0285	1.0	0.0002394
112	gm-AEJA=gmgm-AEJ (4-3)	2	0.0305	7.58	2271.9489	0.8	0.0621	0.4569	0.0001795
132	gm(Anh)-AEJ=gm(Anh)-AEJ (3-3)	2	0.0301	11.25	1682.6782	1.4	0.028	1.0	0.0002448
133	gm(Anh)-AEJA=gm(Anh)-AEJG (4-3)	2	0.0297	11.4	1810.7368	1.6	0.0276	1.0	0.0001562
284	gm-AEJA=gmgm-AEJG (4-3)	2	0.0289	7.36	2328.9691	-0.1	0.0269	1.0	0.0005171
39	gm(Anh)-AEJH	1	0.0288	6.64	987.4033	-0.2	0.0268	1.0	3.808e-5
40	gm(Anh)-AEJK	1	0.0287	6.32	978.4393	-0.4	0.0267	1.0	4.323e-5
41	gmgm(Anh)-AEJA	1	0.0274	8.71	1399.5614	0.5	0.0255	1.0	0.000255
135	gm-AEJA=g(DeAc)mgm(Anh)-AEJA (4-3)	2	0.027	9.58	2280.9493	0.7	0.0251	1.0	2.43e-5
136	gm-AEJ=l-AEJ (3-3)	2	0.027	6.51	1314.5562	0.6	0.0251	1.0	4.203e-5
137	g(DeAc)mgm-AEJA=g(DeAc)mgm-AEJA (4-3)	2	0.0268	7.09	2737.1448	-0.1	0.0249	1.0	1.044e-5
138	gm-AEJ=gm-AEJV (3-3)	2	0.0268	9.08	1821.8004	0.5	0.0249	1.0	6.501e-5
139	AEJ=l-AEJA (3-3)	2	0.0267	5.44	905.3978	0.3	0.0248	1.0	1.671e-6
286	gm-AEJA=gm-AEJH (4-3)	2	0.0266	6.26	1930.828	0.7	0.0247	1.0	0.0005144
411	gm-AEJA=gm-AEJA=gm-AEJA=gm-AEJA (4-3, 4-3, 4-3)	4	0.0258	9.42	3711.5991	1.3	0.024	1.0	0.001587
141	gm-AEJ=gm-AEJK (3-3)	2	0.0257	5.89	1850.8269	-0.2	0.0239	1.0	0.0001585
143	AEJ=gm(Anh)-AEJ (3-3)	2	0.0254	7.54	1222.5089	1.2	0.0236	1.0	2.879e-6
144	gm-AEJA=gm-AEJR (4-3)	2	0.0251	6.48	1949.8702	-0.0	0.0233	1.0	0.000582
401	gm-AEJA=gm-AEJA=AEJ (4-3, 4-3)	3	0.0246	7.3	2236.9693	0.1	0.039	0.5874	0.001665
42	g(DeAc)m-AEJ	1	0.0243	4.32	828.36	0.2	0.0226	1.0	7.613e-5
289	gm-AEJ=gm-AEJH (3-3)	2	0.0242	5.99	1859.7909	-0.2	0.0225	1.0	0.0001396
43	g(DeAc)m	1	0.024	2.09	456.1955	0.4	0.0223	1.0	7.893e-6
290	gm-AEJA=gm-AEJA=l-AEJA (4-3, 4-3)	3	0.0238	8.88	2380.0289	0.3	0.0221	1.0	0.0009253
145	gm(Anh)-AEJR	1	0.0237	6.8	1006.4455	0.3	0.022	1.0	4.309e-5
414	gm-AEJA=gm-AEJA=AEJG (4-3, 4-3)	3	0.0237	6.99	2293.9908	-0.5	0.022	1.0	0.0007242
44	gmgm(Anh)-AEJG	1	0.0227	7.85	1385.5457	1.5	0.0211	1.0	3.319e-5
291	gm-AEJA=gm-AEJ=gm-AEJF (4-3, 3-3)	3	0.0224	12.61	2793.1975	1.0	0.0208	1.0	0.0004009
149	gm-AEJ=gm-AEJM (3-3)	2	0.0219	8.82	1853.7724	1.6	0.0204	1.0	9.06e-5
151	gm-AEJ=gm-AEJR (3-3)	2	0.0215	6.21	1878.8331	0.7	0.02	1.0	0.000158
152	l-AEJA=g(DeAc)mgm-AEJA (4-3)	2	0.0214	7.78	1892.7998	2.1	0.0199	1.0	2.934e-5
45	gmgm-AEJN	1	0.0205	5.34	1462.5934	0.4	0.0191	1.0	4.79e-5
46	g(DeAc)mgm-AEJN	1	0.0198	4.8	1420.5828	0.2	0.0184	1.0	3.86e-5
47	AEJ	1	0.0198	1.99	390.1751	0.4	0.0184	1.0	2.532e-5
48	gmgm(Anh)-AEJ	1	0.0188	7.58	1328.5242	1.5	0.0175	1.0	1.357e-5
49	l-AEJF	1	0.0186	11.02	609.2646	1.9	0.0173	1.0	7.412e-5
50	gmgm-AEJF	1	0.0185	11.27	1495.6189	1.5	0.0172	1.0	3.273e-5
300	gm-AEJ=gm-AEJ=gm-AEJ (3-3, 3-3)	3	0.0181	7.62	2575.092	1.2	0.0168	1.0	0.0002389
420	gm-AEJA=gm-AEJ=AEJG (4-3, 3-3)	3	0.018	6.62	2222.9537	0.3	0.0167	1.0	0.001222
156	l-AEJA=gm(Anh)-AEJA (4-3)	2	0.0178	10.2	1436.6042	1.9	0.0166	1.0	0.0001318
401	gm-AEJA=gm-AEJ=AEJA (4-3, 3-3)	3	0.0173	7.3	2236.9693	0.1	0.039	0.4126	0.001169
51	g(DeAc)mgm(Anh)-AEJ	1	0.0168	6.88	1286.5137	-0.6	0.0156	1.0	6.597e-6
422	gm-AEJA=gm-AEJD (4-3)	2	0.0167	6.7	1908.7947	-0.8	0.0155	1.0	9.17e-5
416	gm-AEJ=gm-AEJ=AEJA (3-3, 3-3)	3	0.0162	7.06	2165.9322	0.1	0.0203	0.7418	0.0003174
158	gm-AEJ=gmgm(Anh)-AEJG (3-3)	2	0.016	9.23	2237.9057	0.6	0.0149	1.0	1.123e-5
130	gm-AEJ=gm-AEJL (3-3)	2	0.0159	10.73	1835.816	0.9	0.0296	0.5	4.652e-5
130	gm-AEJ=gm-AEJI (3-3)	2	0.0159	10.73	1835.816	0.9	0.0296	0.5	4.652e-5
305	gm-AEJ=gm-AEJ=gm-AEJF (3-3, 3-3)	3	0.0156	12.43	2722.1604	0.8	0.0145	1.0	0.0001088
306	gm-AEJA=gm-AEJA=gm-AEJN (4-3, 4-3)	3	0.0155	7.64	2831.2078	2.3	0.0144	1.0	0.000443
161	gmgm-AEJA=AEJA (4-3)	2	0.0152	6.7	1862.7892	-1.2	0.0141	1.0	1.909e-6
413	gm-AEJ=g(DeAc)m-AEJA (3-3)	2	0.0152	6.67	1751.7572	0.2	0.0223	0.6322	7.613e-5
295	gm-AEJA=gm-AEJ=l-AEJA (4-3, 3-3)	3	0.0147	8.61	2308.9918	-0.1	0.0181	0.7574	0.0003755
166	gm-AEJ=gm(Anh)-AEJK (3-3)	2	0.0147	9.59	1830.7994	2.2	0.0137	1.0	1.42e-5
167	gm-AEJ=g(DeAc)mgm(Anh)-AEJG (3-3)	2	0.0144	8.56	2195.8952	0.2	0.0134	1.0	5.905e-6
430	gm-AEJA=gm-AEJA=gm-AEJA=gm(Anh)-AEJA (4-3, 4-3, 4-3)	4	0.0142	11.28	3691.5841	-1.3	0.0132	1.0	0.0004283
52	gm-AEJC	1	0.014	5.51	973.3798	0.3	0.013	1.0	0.00013
432	gm-AEJ=gm-AEJ=gm(Anh)-AEJ (3-3, 3-3)	3	0.014	9.75	2555.0644	0.2	0.013	1.0	0.000173
310	gm-AEJA=gm-AEJA=g(DeAc)mgm-AEJA (4-3, 4-3)	3	0.0139	8.46	3224.3726	0.9	0.0129	1.0	0.0002275
168	l-AEJ=gm(Anh)-AEJG (3-3)	2	0.0138	8.92	1351.5515	0.6	0.0128	1.0	8.508e-6
311	gm-AEJA=gm-AEJA=gm-AEJF (4-3, 4-3)	3	0.0138	12.79	2864.2346	0.9	0.0128	1.0	0.0003296
169	gm-AEJ=gm-AEJD (3-3)	2	0.0137	6.36	1837.7589	0.1	0.0127	1.0	2.49e-5
54	g(DeAc)mgm(Anh)-AEJA	1	0.0133	7.93	1357.5508	0.3	0.0124	1.0	0.000124
171	gm-AEJ=gm(Anh)-AEJY (3-3)	2	0.0132	12.4	1865.7677	1.3	0.0123	1.0	5.267e-6
55	g(DeAc)m-AEJY	1	0.0131	7.25	991.4234	-1.7	0.0122	1.0	4.853e-6
56	g(DeAc)mgm-AEJF	1	0.013	10.0	1453.6083	1.8	0.0121	1.0	2.637e-5
159	gm-AEJA=g(DeAc)mgm(Anh)-AEJ (4-3)	2	0.0129	9.17	2209.9122	0.3	0.0146	0.8225	3.057e-5
301	gm-AEJA=AEJA=gm(Anh)-AEJ (4-3, 4-3)	3	0.0127	9.47	2216.9431	1.0	0.0161	0.7361	0.0001604
175	gm-AEJA=gmgm(Anh)-AEJG (4-3)	2	0.0127	9.55	2308.9428	1.6	0.0118	1.0	4.134e-5
58	l-AEJK	1	0.0125	5.02	590.2912	-0.0	0.0116	1.0	2.706e-5
177	gm-AEJA=g(DeAc)m-AEJA (4-3)	2	0.0125	9.52	1822.7956	4.1	0.0116	1.0	0.0002804
160	l-AEJA=g(DeAc)mgm-AEJ (4-3)	2	0.0123	7.43	1821.7626	0.7	0.0143	0.8026	1.038e-5
268	gm-AEJ=gm-AEJ=gm(Anh)-AEJA (3-3, 3-3)	3	0.0123	10.27	2626.1029	0.9	0.0802	0.1428	0.0001061
436	gm-AEJA=gm-AEJA=gm-AEJ=gm-AEJ (4-3, 4-3, 3-3)	4	0.0121	9.05	3569.5262	1.1	0.0113	0.9979	0.0005576
174	l-AEJA=gm(Anh)-AEJ (4-3)	2	0.0119	9.72	1365.5671	0.9	0.012	0.9254	0.0001421
59	g(DeAc)mgm(Anh)-AEJG	1	0.0119	7.15	1343.5351	0.4	0.0111	1.0	1.614e-5
303	gm-AEJA=gm(Anh)-AEJ=gm(Anh)-AEJ (4-3, 3-3)	3	0.0117	11.76	2606.0753	0.9	0.0151	0.7198	5.486e-5
148	gm-AEJA=gm-AEJL (4-3)	2	0.0116	11.14	1906.8531	0.8	0.0216	0.5	0.0001714
148	gm-AEJA=gm-AEJI (4-3)	2	0.0116	11.14	1906.8531	0.8	0.0216	0.5	0.0001714
179	gm-AEJ=gm-AEJE (3-3)	2	0.0116	7.85	1851.7745	0.7	0.0108	1.0	6.847e-5
60	gm(Anh)-AEJE	1	0.0115	7.54	979.387	1.6	0.0107	1.0	1.867e-5
180	gm-AEJ=l-AEJN (3-3)	2	0.0115	6.02	1428.5991	1.3	0.0107	1.0	5.426e-6
183	AEJA=g(DeAc)mgm-AEJA (4-3)	2	0.0111	5.97	1820.7786	0.9	0.0103	1.0	1.538e-6
439	gm-AEJA=gm-AEJ=gm(Anh)-AEJN (4-3, 3-3)	3	0.0111	9.33	2740.1445	0.8	0.0103	1.0	0.0001154
61	l-AEJN	1	0.011	3.09	576.2391	0.7	0.0102	1.0	0.0001085
317	gm-AEJA=gm-AEJT (4-3)	2	0.0109	7.07	1894.8154	0.1	0.0101	1.0	0.0003157
292	gm-AEJA=gm(Anh)-AEJA=gm(Anh)-AEJ (4-3, 4-3)	3	0.0109	12.38	2677.1124	1.5	0.0202	0.5	7.867e-5
292	gm-AEJA=gm(Anh)-AEJ=gm(Anh)-AEJA (4-3, 3-3)	3	0.0109	12.38	2677.1124	1.5	0.0202	0.5	7.867e-5
185	gm-AEJ=g(DeAc)m-AEJG (3-3)	2	0.0108	6.15	1737.7428	0.3	0.01	1.0	4.676e-5
186	gm-AEJ=gm-AEJW (3-3)	2	0.0108	13.21	1908.8113	1.1	0.01	1.0	3.41e-5
442	gm-AEJA=g(DeAc)m-AEJG (4-3)	2	0.0108	6.42	1808.7786	-0.3	0.01	1.0	0.0001722
62	gm(Anh)-AEJY	1	0.0106	11.72	1013.4077	1.3	0.0099	1.0	4.92e-5
165	gm-AEJA=gmgm(Anh)-AEJ (4-3)	2	0.0106	9.94	2251.9214	1.8	0.0138	0.7165	3.429e-5
192	gm-AEJA=gm-AEJW (4-3)	2	0.0097	13.3	1979.8484	1.0	0.009	1.0	0.0001256
64	gm-AEJS	1	0.0093	4.95	957.4026	0.3	0.0088	0.9795	8.8e-5
322	gm-AEJA=gm-AEJ=l-AEJG (4-3, 3-3)	3	0.0092	7.96	2294.9762	-0.2	0.0086	1.0	0.0003306
194	gm-AEJ=g(DeAc)mgm-AEJ (3-3)	2	0.0091	6.58	2158.9013	0.3	0.0085	1.0	6.081e-5
196	gm(Anh)-AEJ=gm(Anh)-AEJE (3-3)	2	0.0089	6.91	1811.7208	2.6	0.0083	1.0	1.674e-6
413	gm-AEJA=g(DeAc)m-AEJ (4-3)	2	0.0088	6.67	1751.7572	0.2	0.0223	0.3678	4.428e-5
198	gm-AEJ=l-AEJF (3-3)	2	0.0088	12.61	1461.6246	1.3	0.0082	1.0	9.204e-6
197	gm-AEJA=gm(Anh)-AEJA=gm(Anh)-AEJG (4-3, 4-3)	3	0.0088	12.3	2734.1373	-0.4	0.0082	1.0	5.408e-5
157	g(DeAc)mgm-AEJA=g(DeAc)mgm-AEJ (4-3)	2	0.0087	6.81	2666.1077	-0.2	0.0162	0.5	3.693e-6
157	g(DeAc)mgm-AEJ=g(DeAc)mgm-AEJA (3-3)	2	0.0087	6.81	2666.1077	-0.2	0.0162	0.5	3.693e-6
440	gm-AEJA=gm-AEJA=gm-AEJA=gm(Anh)-AEJ (4-3, 4-3, 4-3)	4	0.0087	11.08	3620.5358	1.5	0.0101	0.7989	0.0002484
326	gm-AEJ=gm-AEJ=AEJG (3-3, 3-3)	3	0.0086	6.52	2151.9179	0.2	0.008	1.0	0.0003319
199	l-AEJA=gm(Anh)-AEJG (4-3)	2	0.0085	9.33	1422.5886	0.9	0.0079	1.0	9.78e-5
200	gm-AEJA=g(DeAc)mgm(Anh)-AEJG (4-3)	2	0.0084	8.91	2266.9323	1.3	0.0078	1.0	2.175e-5
327	gm-AEJA=gm-AEJA=gm-AEJQ (4-3, 4-3)	3	0.0084	8.24	2845.2248	0.7	0.0078	1.0	9.307e-5
328	gm-AEJA=AEJ=gm(Anh)-AEJG (4-3, 3-3)	3	0.0082	8.65	2202.9275	0.1	0.0076	1.0	0.0001987
450	gm-AEJA=gm-AEJA=gm(Anh)-AEJN (4-3, 4-3)	3	0.0082	9.58	2811.1816	2.3	0.0076	1.0	7.72e-5
451	gm-AEJA=gm-AEJA=gm-AEJ=gm(Anh)-AEJG (4-3, 4-3, 3-3)	4	0.008	10.5	3606.5314	-1.5	0.0074	1.0	0.0002545
330	gm-AEJA=gm-AEJA=gmgm-AEJA (4-3, 4-3)	3	0.0077	9.04	3266.3931	-1.5	0.0072	1.0	0.000272
331	gm-AEJ=gm-AEJ=l-AEJG (3-3, 3-3)	3	0.0076	7.67	2223.939	1.2	0.0071	1.0	8.975e-5
84	gm-AEJ=gm-AEJQ (3-3)	2	0.0075	6.67	1850.7905	0.1	3.7679	0.001841	4.703e-5
203	gm-AEJ=gm(Anh)-AEJM (3-3)	2	0.0074	11.89	1833.7449	1.7	0.0069	1.0	3.032e-6
204	gm-AEJ=gm(Anh)-AEJV (3-3)	2	0.0073	11.95	1801.7728	1.4	0.0068	1.0	2.607e-6
429	gm-AEJA=gm-AEJA=gm-AEJA=gm-AEJ (4-3, 4-3, 4-3)	4	0.0073	9.24	3640.562	0.8	0.0135	0.5	0.000636
429	gm-AEJA=gm-AEJA=gm-AEJ=gm-AEJA (4-3, 4-3, 3-3)	4	0.0073	9.24	3640.562	0.8	0.0135	0.5	0.000636
458	gm-AEJA=gm-AEJA=gm-AEJ=gm-AEJG (4-3, 4-3, 3-3)	4	0.0072	8.71	3626.5464	1.4	0.0067	1.0	0.0006524
207	gm-AEJA=gm(Anh)-AEJY (4-3)	2	0.0071	12.61	1936.8048	1.9	0.0066	1.0	1.94e-5
208	gm-AEJA=l-AEJF (4-3)	2	0.007	12.98	1532.6617	1.4	0.0065	1.0	3.39e-5
335	gm-AEJA=gm-AEJA=gmgm(Anh)-AEJA (4-3, 4-3)	3	0.007	11.12	3246.357	1.3	0.0065	1.0	7.642e-5
338	gm-AEJA=gm-AEJ=g(DeAc)mgm-AEJG (4-3, 3-3)	3	0.0069	7.68	3139.3199	1.8	0.0064	1.0	0.0001426
339	gm-AEJA=AEJA=gm(Anh)-AEJG (4-3, 4-3)	3	0.0069	8.88	2273.9646	0.4	0.0064	1.0	7.132e-5
461	gm-AEJA=gm-AEJA=gm-AEJA=gm-AEJG (4-3, 4-3, 4-3)	4	0.0069	8.91	3697.5835	1.8	0.0064	1.0	0.0004719
341	gm-AEJ=gm-AEJ=gm(Anh)-AEJN (3-3, 3-3)	3	0.0068	9.11	2669.1073	0.8	0.0063	1.0	3.133e-5
65	g(DeAc)mgm-AEJV	1	0.0067	6.1	1405.6083	0.2	0.0062	1.0	3.948e-6
212	g(DeAc)mgm-AEJA=g(DeAc)mgm-AEJG (4-3)	2	0.0067	6.71	2723.1291	0.1	0.0062	1.0	8.73e-6
343	l-AEJA=g(DeAc)m-AEJA (4-3)	2	0.0067	5.51	1414.6199	-0.6	0.0062	1.0	1.3e-5
342	gm-AEJA=gm-AEJA=l-AEJG (4-3, 4-3)	3	0.0067	8.24	2366.0133	1.0	0.0062	1.0	0.0003016
320	gm-AEJ=gm-AEJ=l-AEJA (3-3, 3-3)	3	0.0066	8.33	2237.9547	0.3	0.0091	0.6745	0.0001019
66	l-AEJY	1	0.0066	8.19	625.2595	1.6	0.0061	1.0	3.08e-5
453	gm-AEJA=gm-AEJA=gm-AEJ=gm(Anh)-AEJ (4-3, 4-3, 3-3)	4	0.0065	10.95	3549.5099	-1.3	0.007	0.8572	0.0001347
462	gm-AEJA=gm-AEJ=gm-AEJ=gm-AEJG (4-3, 3-3, 3-3)	4	0.0065	8.5	3555.5092	1.1	0.006	1.0	0.0004354
67	g(DeAc)m-AEJK	1	0.0063	8.36	956.455	2.2	0.0059	1.0	4.264e-6
344	gm-AEJA=gm(Anh)-AEJH (4-3)	2	0.0063	8.53	1910.8004	1.3	0.0059	1.0	5.251e-5
176	gm-AEJ=gm(Anh)-AEJL (3-3)	2	0.0063	13.96	1815.7885	0.8	0.0117	0.5	2.394e-6
176	gm-AEJ=gm(Anh)-AEJI (3-3)	2	0.0063	13.96	1815.7885	0.8	0.0117	0.5	2.394e-6
68	gm(Anh)-AEJM	1	0.0061	10.95	981.3849	1.6	0.0057	1.0	2.471e-5
69	gm-AEJP	1	0.006	6.15	967.4234	0.9	0.0056	1.0	5.6e-5
465	gm-AEJA=gm-AEJA=gm-AEJA=gm(Anh)-AEJG (4-3, 4-3, 4-3)	4	0.006	10.7	3677.5572	1.8	0.0056	1.0	0.0001485
329	gm-AEJA=AEJ=gm(Anh)-AEJ (4-3, 3-3)	3	0.0059	9.08	2145.906	0.9	0.0074	0.7476	4.624e-5
467	gm-AEJ=gm(Anh)-AEJR (3-3)	2	0.0059	8.33	1858.8055	0.2	0.0055	1.0	1.17e-5
466	gm-AEJA=gm-AEJ=gm-AEJ=gm(Anh)-AEJG (4-3, 3-3, 3-3)	4	0.0059	10.31	3535.4943	-1.5	0.0055	1.0	0.0001481
346	gm-AEJ=gm(Anh)-AEJH (3-3)	2	0.0058	7.94	1839.7633	0.7	0.0054	1.0	1.426e-5
416	gm-AEJA=gm-AEJ=AEJ (4-3, 3-3)	3	0.0056	7.06	2165.9322	0.1	0.0203	0.2582	0.0001105
350	gm(Anh)-AEJA=gm(Anh)-AEJE (4-3)	2	0.0056	7.46	1882.7579	2.9	0.0052	1.0	1.552e-6
71	gm(Anh)-AEJV	1	0.0053	10.6	949.4128	1.1	0.0049	1.0	1.773e-5
354	gm-AEJA=gm-AEJA=g(DeAc)mgm(Anh)-AEJA (4-3, 4-3)	3	0.0053	10.55	3204.3464	0.9	0.0049	1.0	4.918e-5
323	gm-AEJA=gm-AEJA=g(DeAc)mgm-AEJ (4-3, 4-3)	3	0.0052	8.24	3153.3355	1.8	0.0085	0.5658	8.47e-5
222	gm-AEJ=g(DeAc)mgm-AEJN (3-3)	2	0.0049	6.18	2272.9482	-1.0	0.0046	1.0	9.789e-6
63	gm(Anh)-AEJL	1	0.0048	13.38	963.4284	1.5	0.009	0.5	2.537e-5
63	gm(Anh)-AEJI	1	0.0048	13.38	963.4284	1.5	0.009	0.5	2.537e-5
72	AEJR	1	0.0047	3.98	546.2762	0.4	0.0044	1.0	1.414e-6
358	gm-AEJ=gm-AEJ=gm(Anh)-AEJF (3-3, 3-3)	3	0.0047	14.86	2702.1342	0.8	0.0044	1.0	2.793e-5
295	gm-AEJA=gm-AEJA=l-AEJ (4-3, 4-3)	3	0.0047	8.61	2308.9918	-0.1	0.0181	0.2426	0.0001203
73	g(DeAc)m-AEJN	1	0.0046	4.3	942.403	0.1	0.0043	1.0	1.709e-5
359	gm-AEJ=AEJ=gm(Anh)-AEJG (3-3, 3-3)	3	0.0046	8.43	2131.8904	1.5	0.0043	1.0	5.394e-5
301	gm-AEJA=AEJ=gm(Anh)-AEJA (4-3, 3-3)	3	0.0046	9.47	2216.9431	1.0	0.0161	0.2639	5.75e-5
303	gm-AEJ=gm(Anh)-AEJ=gm(Anh)-AEJA (3-3, 3-3)	3	0.0045	11.76	2606.0753	0.9	0.0151	0.2802	2.136e-5
474	gm-AEJA=gm-AEJA=gm(Anh)-AEJA=gm(Anh)-AEJA (4-3, 4-3, 4-3)	4	0.0045	12.95	3671.5579	-1.5	0.0042	1.0	5.859e-5
74	gmgm-AEJY	1	0.0044	9.04	1511.6138	0.4	0.0041	1.0	1.36e-5
475	gm-AEJA=gm-AEJA=gm-AEJY (4-3, 4-3)	3	0.0044	10.86	2880.2282	1.9	0.0041	1.0	0.0001033
75	l-AEJR	1	0.0043	10.68	618.2973	-2.8	0.004	1.0	2.697e-5
165	gm-AEJ=gmgm(Anh)-AEJA (3-3)	2	0.0042	9.94	2251.9214	1.8	0.0138	0.2835	1.357e-5
232	gm-AEJA=gm-AEJC (4-3)	2	0.004	7.68	1896.7782	0.5	0.0037	1.0	2.547e-5
233	gm-AEJ=g(DeAc)mgm-AEJF (3-3)	2	0.004	11.31	2305.973	-0.5	0.0037	1.0	6.437e-6
333	gm-AEJA=gm-AEJ=gmgm-AEJA (4-3, 3-3)	3	0.004	8.82	3195.3461	1.5	0.0068	0.5431	6.608e-5
323	gm-AEJA=gm-AEJ=g(DeAc)mgm-AEJA (4-3, 3-3)	3	0.004	8.24	3153.3355	1.8	0.0085	0.4342	6.5e-5
76	AEJG	1	0.0039	3.21	447.1965	0.1	0.0036	1.0	6.195e-5
77	l-AEJT	1	0.0039	4.32	563.2439	0.5	0.0036	1.0	1.463e-5
234	gm-AEJA=gm(Anh)-AEJK (4-3)	2	0.0039	8.24	1901.8365	2.2	0.0036	1.0	5.232e-5
478	gm(Anh)-AEJA=gm(Anh)-AEJA=gm(Anh)-AEJA (4-3, 4-3)	3	0.0039	14.37	2728.1233	1.7	0.0036	1.0	9.401e-6
452	gm-AEJA=gm-AEJ (4-3)	2	0.0038	7.38	1793.7677	-0.1	0.0071	0.5	0.01042
452	gm-AEJ=gm-AEJA (3-3)	2	0.0038	7.38	1793.7677	-0.1	0.0071	0.5	0.01042
363	gm-AEJA=gm-AEJ=gm(Anh)-AEJF (4-3, 3-3)	3	0.0038	15.06	2773.1713	0.8	0.0035	1.0	0.0001029
236	gm-AEJ=l-AEJT (3-3)	2	0.0037	10.72	1415.6039	-4.5	0.0034	1.0	1.915e-6
364	gm-AEJA=l-AEJA=gm(Anh)-AEJA (4-3, 4-3)	3	0.0035	10.99	2360.0014	1.4	0.0033	1.0	3.253e-5
476	gm-AEJA=gm-AEJA=g(DeAc)mgm(Anh)-AEJ (4-3, 4-3)	3	0.0034	10.31	3133.3093	1.1	0.0039	0.8225	2.353e-5
239	gm-AEJA=gm(Anh)-AEJM (4-3)	2	0.0034	12.22	1904.782	0.7	0.0032	1.0	1.117e-5
333	gm-AEJA=gm-AEJA=gmgm-AEJ (4-3, 4-3)	3	0.0033	8.82	3195.3461	1.5	0.0068	0.4569	5.56e-5
320	gm-AEJA=gm-AEJ=l-AEJ (4-3, 3-3)	3	0.0032	8.33	2237.9547	0.3	0.0091	0.3255	4.918e-5
366	gm-AEJA=l-AEJA=gm(Anh)-AEJ (4-3, 4-3)	3	0.0032	10.6	2288.9643	1.0	0.0032	0.9254	2.176e-5
360	gm-AEJA=gm-AEJA=gmgm(Anh)-AEJ (4-3, 4-3)	3	0.0032	10.89	3175.3298	-1.3	0.0041	0.7165	1.938e-5
242	gm-AEJ=g(DeAc)mgm(Anh)-AEJ (3-3)	2	0.0031	8.77	2138.8737	1.1	0.0029	1.0	8.299e-6
160	l-AEJ=g(DeAc)mgm-AEJA (3-3)	2	0.003	7.43	1821.7626	0.7	0.0143	0.1974	2.552e-6
245	l-AEJA=gmgm(Anh)-AEJA (4-3)	2	0.003	7.78	1914.7841	0.4	0.0028	1.0	2.316e-6
369	gm-AEJA=gm-AEJ=gm-AEJV (4-3, 3-3)	3	0.003	10.34	2745.2087	-1.8	0.0028	1.0	6.368e-5
370	gm-AEJA=gm-AEJ=gmgm(Anh)-AEJG (4-3, 3-3)	3	0.003	10.21	3161.3042	1.5	0.0028	1.0	2.92e-5
248	gm(Anh)-AEJA=gm(Anh)-AEJY (4-3)	2	0.0029	6.21	1916.7786	1.2	0.0027	1.0	1.436e-6
371	gm-AEJ=gm(Anh)-AEJE (3-3)	2	0.0028	10.37	1831.747	2.7	0.0026	1.0	5.692e-6
159	gm-AEJ=g(DeAc)mgm(Anh)-AEJA (3-3)	2	0.0028	9.17	2209.9122	0.3	0.0146	0.1775	6.597e-6
356	gm-AEJ=gm-AEJ=g(DeAc)mgm-AEJA (3-3, 3-3)	3	0.0026	8.04	3082.2984	1.6	0.0047	0.5145	1.765e-5
356	gm-AEJA=gm-AEJ=g(DeAc)mgm-AEJ (4-3, 3-3)	3	0.0025	8.04	3082.2984	1.6	0.0047	0.4855	1.666e-5
440	gm-AEJA=gm-AEJA=gm-AEJ=gm(Anh)-AEJA (4-3, 4-3, 3-3)	4	0.0022	11.08	3620.5358	1.5	0.0101	0.2011	6.255e-5
78	AEJK	1	0.002	2.8	518.27	-0.6	0.0019	1.0	1.418e-6
329	gm-AEJ=AEJ=gm(Anh)-AEJA (3-3, 3-3)	3	0.002	9.08	2145.906	0.9	0.0074	0.2524	1.561e-5
79	AEJN	1	0.0014	3.22	504.218	0.2	0.0013	1.0	5.686e-6
80	AEJH	1	0.0014	4.08	527.234	0.1	0.0013	1.0	1.25e-6
360	gm-AEJA=gm-AEJ=gmgm(Anh)-AEJA (4-3, 3-3)	3	0.0012	10.89	3175.3298	-1.3	0.0041	0.2835	7.665e-6
453	gm-AEJA=gm-AEJ=gm-AEJ=gm(Anh)-AEJA (4-3, 3-3, 3-3)	4	0.0011	10.95	3549.5099	-1.3	0.007	0.1428	2.244e-5
174	l-AEJ=gm(Anh)-AEJA (3-3)	2	0.001	9.72	1365.5671	0.9	0.012	0.07464	1.146e-5
476	gm-AEJA=gm-AEJ=g(DeAc)mgm(Anh)-AEJA (4-3, 3-3)	3	0.0007	10.31	3133.3093	1.1	0.0039	0.1775	5.078e-6
260	gm-AEJ=gm-AEJ=gm-AEJA (3-3, 3-3)	3	0.0007	8.13	2646.1291	0.7	0.2852	0.002142	1.889e-6
261	gm-AEJA=gm-AEJ=gm-AEJQ (4-3, 3-3)	3	0.0005	7.98	2774.1877	0.4	0.2413	0.001841	1.359e-5
366	gm-AEJA=l-AEJ=gm(Anh)-AEJA (4-3, 3-3)	3	0.0003	10.6	2288.9643	1.0	0.0032	0.07464	1.755e-6
64	g(DeAc)m-AEJE	1	0.0002	4.95	957.4026	0.3	0.0088	0.0205	1.842e-6
259	gm-AEJ=gm-AEJ=gm-AEJQ (3-3, 3-3)	3	0.0001	7.74	2703.1505	0.9	0.3331	0.0003949	3.69e-6
