## Supplementary material for "Rhizobial enzyme reveals pH-driven catalytic switching and ʟ-amino acid incorporation by ʟ,ᴅ-transpeptidases": File S1. Muropeptide Quantifications: Ldt3.2.csv

Match	Structure	Oligo State	Corrected Abundance (%)	Consolidated RT (min)	Consolidated Theo (Da)	Consolidated Delta (ppm)	Raw Abundance (%)	Relative Likelihood	Likelihood
1	gm-AEJA	1	19.7412	5.18	941.4077	-1.7	18.0438	1.0	1.0
2	gm-AEJG	1	14.7547	4.7	927.3921	-1.2	13.4861	1.0	0.1349
319	gm-AEJA=gm-AEJA (4-3)	2	8.9158	7.25	1864.8048	0.2	8.1492	1.0	0.03256
320	gm-AEJ=gm-AEJG (3-3)	2	8.4544	6.35	1779.7521	-0.2	7.7275	1.0	0.005191
322	gm-AEJA=gm-AEJG (4-3)	2	4.5228	6.67	1850.7892	-0.5	4.1484	0.9965	0.02433
3	gm-AEJ	1	4.2115	4.54	870.3706	-0.9	3.8494	1.0	0.03849
321	gm-AEJA=gm-AEJ (4-3)	2	3.4229	6.92	1793.7677	-0.4	6.2572	0.5	0.006946
321	gm-AEJ=gm-AEJA (3-3)	2	3.4229	6.92	1793.7677	-0.4	6.2572	0.5	0.006946
4	gm(Anh)-AEJA	1	2.9039	7.93	921.3815	0.1	2.6542	1.0	0.02654
65	gm-AEJA=gm(Anh)-AEJA (4-3)	2	1.829	9.72	1844.7786	0.2	1.6717	1.0	0.004789
66	gm-AEJ=gm(Anh)-AEJG (3-3)	2	1.6999	8.65	1759.7259	0.4	1.5537	1.0	0.0005242
5	gm(Anh)-AEJG	1	1.49	7.09	907.3658	0.2	1.3619	1.0	0.003579
6	gm(Anh)-AEJ	1	1.4376	6.82	850.3444	-0.7	1.314	1.0	0.001022
7	gm-AEJN	1	1.3862	4.47	984.4135	-1.0	1.267	1.0	0.01267
8	g(DeAc)m-AEJA	1	1.217	4.88	899.3971	-0.2	1.1124	1.0	0.01112
324	gm-AEJA=gm-AEJA=gm-AEJA (4-3, 4-3)	3	0.9139	8.57	2788.202	-0.5	0.8353	1.0	0.0147
9	g(DeAc)m-AEJG	1	0.862	4.5	885.3815	-1.2	0.7879	1.0	0.0015
326	gm-AEJ=gm-AEJ (3-3)	2	0.8502	6.5	1722.7306	-0.5	0.7771	1.0	0.001482
67	gm-AEJA=gm(Anh)-AEJ (4-3)	2	0.8381	9.36	1773.7415	0.5	1.0961	0.6988	0.002371
68	gm-AEJA=gm(Anh)-AEJG (4-3)	2	0.8224	8.99	1830.763	0.6	0.7517	1.0	0.002457
10	gm-AEJF	1	0.6637	10.43	1017.439	0.1	0.6066	1.0	0.006066
198	gm-AEJ=gm-AEJ=gm-AEJG (3-3, 3-3)	3	0.6513	7.48	2632.1134	-0.2	0.5953	1.0	0.002975
199	gm-AEJA=gm-AEJ=gm-AEJG (4-3, 3-3)	3	0.5766	7.73	2703.1505	0.0	0.5272	0.9996	0.01394
69	gm-AEJ=gm-AEJN (3-3)	2	0.5144	6.05	1836.7749	-0.3	0.4702	1.0	0.0004877
71	gm-AEJ=gm(Anh)-AEJ (3-3)	2	0.4247	8.86	1702.7044	0.3	0.3882	1.0	0.0005058
72	gm-AEJH	1	0.3934	4.57	1007.4295	-1.1	0.3596	1.0	0.003596
327	gm-AEJA=gm-AEJA=gm-AEJ (4-3, 4-3)	3	0.3654	8.34	2717.1649	0.2	0.668	0.5	0.005645
327	gm-AEJA=gm-AEJ=gm-AEJA (4-3, 3-3)	3	0.3654	8.34	2717.1649	0.2	0.668	0.5	0.005645
67	gm-AEJ=gm(Anh)-AEJA (3-3)	2	0.3611	9.36	1773.7415	0.5	1.0961	0.3012	0.001022
11	gm-AEJK	1	0.3435	4.4	998.4656	-0.2	0.314	1.0	0.00314
12	gm-AEJR	1	0.3218	4.66	1026.4717	-1.6	0.2941	1.0	0.002941
74	gm-AEJA=AEJA (4-3)	2	0.3033	5.93	1384.6093	0.5	0.2772	1.0	8.336e-5
75	gm-AEJ=gm-AEJF (3-3)	2	0.2967	11.77	1869.8004	-0.3	0.2712	1.0	0.0002335
13	gm-AEJY	1	0.2901	8.13	1033.4339	0.0	0.2652	1.0	0.002652
200	gm-AEJA=gm-AEJ=gm-AEJ (4-3, 3-3)	3	0.2738	8.1	2646.1291	-0.2	0.4652	0.538	0.001402
202	gm-AEJA=gm-AEJA=gm(Anh)-AEJA (4-3, 4-3)	3	0.27	10.69	2768.1771	0.2	0.2468	1.0	0.003016
332	gm-AEJA=gm-AEJN (4-3)	2	0.2631	6.33	1907.8107	-1.2	0.2405	1.0	0.002286
203	gm-AEJA=g(DeAc)m-AEJA (4-3)	2	0.2571	6.99	1822.7943	-0.9	0.235	1.0	0.002007
333	gm-AEJA=gm-AEJA=gm-AEJG (4-3, 4-3)	3	0.2517	8.0	2774.1863	-0.2	0.2309	0.9965	0.007459
14	gm-AEJQ	1	0.2422	4.99	998.4292	-0.6	0.2214	1.0	0.002214
200	gm-AEJ=gm-AEJ=gm-AEJA (3-3, 3-3)	3	0.2352	8.1	2646.1291	-0.2	0.4652	0.462	0.001204
15	g(DeAc)mgm-AEJA	1	0.2278	5.46	1377.577	-0.4	0.2082	1.0	0.002082
16	l-AEJA	1	0.2213	4.79	533.2333	-0.5	0.2023	1.0	0.002023
77	gm-AEJ=AEJG (3-3)	2	0.2149	5.01	1299.5566	-0.6	0.1964	1.0	6.89e-6
78	gm(Anh)-AEJ=gm(Anh)-AEJG (3-3)	2	0.2046	11.0	1739.6996	0.2	0.187	1.0	0.000179
17	gm	1	0.2042	2.88	498.2061	-0.6	0.1866	1.0	0.001866
335	gm-AEJA=gm-AEJ=gm(Anh)-AEJG (4-3, 3-3)	3	0.2005	9.77	2683.123	-0.4	0.1833	1.0	0.002803
19	g(DeAc)mgm-AEJG	1	0.1744	5.04	1363.5614	-1.1	0.1594	1.0	0.0002808
205	gm-AEJ=gm-AEJ=gm(Anh)-AEJG (3-3, 3-3)	3	0.1729	9.49	2612.0872	-0.2	0.158	1.0	0.0005981
337	gm-AEJ=g(DeAc)m-AEJG (3-3)	2	0.1666	6.14	1737.7415	0.1	0.1523	1.0	0.0003033
20	gm-AEJM	1	0.156	7.16	1001.4111	-0.5	0.1426	1.0	0.001426
338	gm-AEJA=gm-AEJF (4-3)	2	0.1546	12.11	1940.8361	0.1	0.1413	1.0	0.001095
21	g(DeAc)m-AEJ	1	0.1499	4.39	828.36	-0.4	0.137	1.0	0.0004282
22	gm-AEJE	1	0.1455	5.04	999.4132	-4.5	0.133	1.0	0.00133
76	gm-AEJA=AEJ (4-3)	2	0.1431	5.61	1313.5722	0.2	0.215	0.6082	2.761e-5
81	gm(Anh)-AEJA=gm(Anh)-AEJA (4-3)	2	0.1428	12.16	1824.7524	0.1	0.1305	1.0	0.0007045
83	gm-AEJA=l-AEJA (4-3)	2	0.128	7.38	1456.6304	-0.2	0.117	1.0	0.000365
204	gm-AEJA=gm-AEJA=gm(Anh)-AEJ (4-3, 4-3)	3	0.1255	10.45	2697.14	0.1	0.1641	0.6988	0.001382
23	gm-AEJT	1	0.1248	4.79	971.4183	-0.9	0.1141	1.0	0.001141
84	gm-AEJ=l-AEJG (3-3)	2	0.1199	6.37	1371.5777	-1.6	0.1096	1.0	2.483e-5
79	gm-AEJ=g(DeAc)m-AEJA (3-3)	2	0.1119	6.67	1751.752	1.4	0.1613	0.634	0.0004282
85	gm-AEJ=gm-AEJY (3-3)	2	0.1107	9.49	1885.7953	-0.2	0.1012	1.0	0.0001021
207	gm-AEJA=gm-AEJ=gm(Anh)-AEJ (4-3, 3-3)	3	0.1052	10.26	2626.1029	-0.1	0.1136	0.8465	0.0007005
24	gm-AEJV	1	0.1042	7.15	969.439	-0.8	0.0952	1.0	0.000952
18	gm-AEJL	1	0.0993	9.09	983.4547	0.5	0.1816	0.5	0.001816
18	gm-AEJI	1	0.0993	9.09	983.4547	0.5	0.1816	0.5	0.001816
86	gm-AEJ=gm(Anh)-AEJN (3-3)	2	0.0954	8.19	1816.7473	0.3	0.0872	1.0	2.14e-5
208	gm-AEJA=g(DeAc)mgm-AEJA (4-3)	2	0.094	7.24	2300.9741	-1.3	0.0859	1.0	0.0003757
76	gm-AEJ=AEJA (3-3)	2	0.0922	5.61	1313.5722	0.2	0.215	0.3918	1.778e-5
209	gm-AEJA=gm-AEJA=gm(Anh)-AEJG (4-3, 4-3)	3	0.0896	10.04	2754.1614	0.5	0.0819	1.0	0.001356
210	gm-AEJ=g(DeAc)mgm-AEJG (3-3)	2	0.0879	6.44	2215.9214	-0.3	0.0803	1.0	6.136e-5
343	gm-AEJA=g(DeAc)m-AEJG (4-3)	2	0.0876	6.44	1808.7786	-0.5	0.0801	1.0	0.001422
344	gm-AEJA=gm-AEJQ (4-3)	2	0.0841	6.93	1921.8263	-0.8	0.0769	1.0	0.0003995
88	gm-AEJ=gm(Anh)-AEJF (3-3)	2	0.0831	14.65	1849.7728	-0.1	0.076	1.0	1.705e-5
90	gm-AEJA=AEJG (4-3)	2	0.0827	5.31	1370.5937	-0.9	0.0756	1.0	3.23e-5
80	gm(Anh)-AEJA=gm(Anh)-AEJ (4-3)	2	0.0794	11.81	1753.7153	0.2	0.1452	0.5	0.0003488
80	gm(Anh)-AEJ=gm(Anh)-AEJA (3-3)	2	0.0794	11.81	1753.7153	0.2	0.1452	0.5	0.0003488
346	gm-AEJ=gm-AEJT (3-3)	2	0.0779	6.44	1823.7783	-1.3	0.0712	1.0	4.392e-5
91	gm(Anh)-AEJA=gm(Anh)-AEJG (4-3)	2	0.0729	11.37	1810.7368	0.3	0.0666	1.0	0.0003615
26	l-AEJG	1	0.0706	3.99	519.2177	0.2	0.0645	1.0	0.0002728
87	gm-AEJ=l-AEJA (3-3)	2	0.0705	7.02	1385.5933	-0.8	0.0837	0.7699	7.787e-5
27	gmgm-AEJA	1	0.0701	6.14	1419.5876	0.3	0.0641	1.0	0.000641
79	gm-AEJA=g(DeAc)m-AEJ (4-3)	2	0.0646	6.67	1751.752	1.4	0.1613	0.366	0.0002472
28	gm(Anh)-AEJN	1	0.0608	6.61	964.3873	-0.3	0.0556	1.0	0.0003363
29	gm-AEJW	1	0.0606	12.42	1056.4499	0.8	0.0554	1.0	0.000554
95	gm-AEJA=gm(Anh)-AEJN (4-3)	2	0.0578	8.49	1887.7844	-0.8	0.0528	1.0	0.0001003
30	g(DeAc)mgm-AEJ	1	0.0558	4.89	1306.5399	0.1	0.051	1.0	8.014e-5
31	gm-AEJA=l-AEJG (4-3)	2	0.0549	6.74	1442.6148	-1.1	0.0502	1.0	0.0001164
204	gm-AEJA=gm-AEJ=gm(Anh)-AEJA (4-3, 3-3)	3	0.0541	10.45	2697.14	0.1	0.1641	0.3012	0.0005956
353	gm-AEJA=gm-AEJY (4-3)	2	0.0538	9.8	1956.8311	0.1	0.0492	1.0	0.0004785
96	gm(Anh)-AEJ=gm(Anh)-AEJ (3-3)	2	0.0522	11.24	1682.6782	0.2	0.0477	1.0	0.0001727
32	AEJA	1	0.0505	1.98	461.2122	-0.2	0.0462	1.0	0.000462
33	gm-AEJD	1	0.0497	4.72	985.3975	-2.5	0.0454	1.0	0.000454
34	gm(Anh)-AEJF	1	0.0485	14.73	997.4128	-0.2	0.0443	1.0	0.000161
97	AEJ=gm(Anh)-AEJG (3-3)	2	0.0474	7.41	1279.5303	-0.0	0.0433	1.0	2.084e-6
218	gm-AEJA=g(DeAc)mgm-AEJG (4-3)	2	0.0466	6.73	2286.9585	-1.3	0.0426	1.0	0.0002876
357	gm-AEJA=gm-AEJT (4-3)	2	0.0456	6.74	1894.8154	-0.9	0.0417	1.0	0.0002059
35	gmgm-AEJG	1	0.0454	5.63	1405.5719	-0.0	0.0415	1.0	8.645e-5
219	gm-AEJ=gm-AEJ=gm-AEJ (3-3, 3-3)	3	0.0447	7.63	2575.092	-0.0	0.0409	1.0	0.0002991
358	gm-AEJ=gm-AEJH (3-3)	2	0.0435	5.96	1859.7895	0.3	0.0398	1.0	0.0001384
220	gm-AEJA=gm(Anh)-AEJA=gm(Anh)-AEJA (4-3, 4-3)	3	0.0434	12.75	2748.1495	0.5	0.0397	1.0	0.0002355
360	gm-AEJA=gmgm-AEJA (4-3)	2	0.0417	7.92	2342.9847	-0.8	0.0381	1.0	0.0001157
361	gm-AEJA=gm-AEJ=gm-AEJN (4-3, 3-3)	3	0.0415	7.4	2760.1707	-1.6	0.0379	1.0	0.0008484
98	gm-AEJA=gm(Anh)-AEJF (4-3)	2	0.0389	15.18	1920.8099	0.9	0.0356	1.0	7.993e-5
362	gm-AEJ=gm-AEJR (3-3)	2	0.0384	6.19	1878.8317	0.1	0.0351	1.0	0.0001132
36	g(DeAc)m-AEJN	1	0.0365	4.33	942.403	0.2	0.0334	1.0	0.0001409
101	gm-AEJ=gm-AEJK (3-3)	2	0.0362	5.88	1850.8269	0.3	0.0331	1.0	0.0001209
102	gm-AEJ=gm-AEJV (3-3)	2	0.0361	9.04	1821.8004	-0.0	0.033	1.0	3.665e-5
37	gm(Anh)-AEJH	1	0.0358	6.64	987.4033	-1.7	0.0327	1.0	9.545e-5
104	gm-AEJ=gm-AEJM (3-3)	2	0.035	8.81	1853.7724	1.0	0.032	1.0	5.489e-5
366	gm-AEJA=gm-AEJK (4-3)	2	0.0329	6.14	1921.8627	-0.1	0.0301	1.0	0.0005666
367	gm-AEJA=gm-AEJR (4-3)	2	0.0325	6.5	1949.8688	-0.9	0.0297	1.0	0.0005307
106	gm-AEJ=AEJ (3-3)	2	0.0321	5.27	1242.5351	-0.8	0.0293	1.0	5.89e-6
38	g(DeAc)m	1	0.0318	2.1	456.1955	-0.3	0.0291	1.0	2.076e-5
39	g(DeAc)m-AEJF	1	0.0317	9.61	975.4284	0.0	0.029	1.0	6.748e-5
92	gm-AEJ=gm-AEJL (3-3)	2	0.0317	10.72	1835.816	0.3	0.058	0.5	3.495e-5
92	gm-AEJ=gm-AEJI (3-3)	2	0.0317	10.72	1835.816	0.3	0.058	0.5	3.495e-5
369	gm-AEJ=gm-AEJ=gm(Anh)-AEJ (3-3, 3-3)	3	0.0313	9.75	2555.0644	-0.6	0.0286	1.0	0.0001494
229	gm-AEJA=gm(Anh)-AEJ=gm(Anh)-AEJG (4-3, 3-3)	3	0.0307	11.66	2663.0968	0.2	0.0281	1.0	0.0003374
40	gm(Anh)-AEJK	1	0.0305	6.31	978.4393	-1.6	0.0279	1.0	8.334e-5
370	gm-AEJA=gm-AEJH (4-3)	2	0.0301	6.24	1930.8266	0.1	0.0275	1.0	0.0006489
230	gm-AEJ=gm(Anh)-AEJ=gm(Anh)-AEJG (3-3, 3-3)	3	0.0298	11.4	2592.0597	0.5	0.0272	1.0	7.198e-5
231	gm-AEJA=gm-AEJA=g(DeAc)m-AEJA (4-3, 4-3)	3	0.0289	8.34	2746.1928	0.0	0.0264	1.0	0.000424
109	AEJA=gm(Anh)-AEJA (4-3)	2	0.0282	8.35	1364.5831	-0.5	0.0258	1.0	1.226e-5
373	gm-AEJ=gm-AEJD (3-3)	2	0.028	6.35	1837.7576	-1.2	0.0256	1.0	1.748e-5
232	gm-AEJA=gm-AEJ=gm-AEJF (4-3, 3-3)	3	0.0275	12.62	2793.1975	0.3	0.0251	1.0	0.0004893
215	gm-AEJA=g(DeAc)mgm-AEJ (4-3)	2	0.0273	6.95	2229.937	-1.0	0.0467	0.5345	9.202e-5
233	gm-AEJ=gm-AEJ=gm-AEJF (3-3, 3-3)	3	0.0268	12.42	2722.1604	0.4	0.0245	1.0	0.0001044
112	gm-AEJA=gm-AEJM (4-3)	2	0.0255	9.26	1924.8095	0.0	0.0233	1.0	0.0002573
377	gm-AEJA=gm-AEJA=gm-AEJA=gm-AEJA (4-3, 4-3, 4-3)	4	0.0254	9.39	3711.5991	0.3	0.0232	1.0	0.001507
227	gm-AEJA=gm(Anh)-AEJ=gm(Anh)-AEJ (4-3, 3-3)	3	0.0254	12.14	2606.0753	-0.2	0.0307	0.7549	8.607e-5
114	gm(Anh)-AEJR	1	0.0243	6.77	1006.4455	-1.3	0.0222	1.0	7.806e-5
215	gm-AEJ=g(DeAc)mgm-AEJA (3-3)	2	0.0238	6.95	2229.937	-1.0	0.0467	0.4655	8.014e-5
382	gm-AEJA=gm-AEJV (4-3)	2	0.0221	9.46	1892.8361	0.2	0.0202	1.0	0.0001718
117	gm-AEJ=gm(Anh)-AEJK (3-3)	2	0.0211	9.57	1830.7994	1.5	0.0193	1.0	1.074e-5
384	gm-AEJA=gm-AEJD (4-3)	2	0.0211	6.66	1908.7947	-1.4	0.0193	1.0	8.192e-5
87	gm-AEJA=l-AEJ (4-3)	2	0.0211	7.02	1385.5933	-0.8	0.0837	0.2301	2.328e-5
118	gm-AEJ=gm(Anh)-AEJY (3-3)	2	0.0208	12.21	1865.7677	0.4	0.019	1.0	3.349e-6
42	gm-AEJC	1	0.0207	5.51	973.3798	-0.1	0.0189	1.0	0.000189
239	gm-AEJ=gmgm-AEJG (3-3)	2	0.0205	7.03	2257.932	-0.5	0.0187	1.0	1.598e-5
386	gm-AEJA=gm-AEJA=AEJA (4-3, 4-3)	3	0.0199	7.53	2308.0065	0.1	0.0182	1.0	0.0005002
43	AEJG	1	0.0196	5.08	447.1965	-0.6	0.0179	1.0	6.231e-5
121	gm-AEJA=g(DeAc)m(Anh)-AEJA (4-3)	2	0.0196	9.42	1802.7694	-0.1	0.0179	1.0	1.281e-5
207	gm-AEJ=gm-AEJ=gm(Anh)-AEJA (3-3, 3-3)	3	0.0191	10.26	2626.1029	-0.1	0.1136	0.1535	0.0001271
389	gm-AEJA=gm-AEJA=gm-AEJA=gm(Anh)-AEJA (4-3, 4-3, 4-3)	4	0.0179	11.26	3691.5729	0.4	0.0164	1.0	0.0004453
390	gm-AEJA=gm-AEJ=AEJG (4-3, 3-3)	3	0.0178	6.77	2222.9537	-1.4	0.0163	1.0	0.0003544
123	gm-AEJ=l-AEJ (3-3)	2	0.0177	6.51	1314.5562	-0.1	0.0162	1.0	4.966e-6
243	gm-AEJ=g(DeAc)m-AEJ (3-3)	2	0.0177	6.3	1680.7149	1.5	0.0162	1.0	5.274e-5
242	gm-AEJA=gm-AEJ=g(DeAc)m-AEJG (4-3, 3-3)	3	0.0177	7.5	2661.14	0.3	0.0162	1.0	0.0002748
244	gm-AEJA=g(DeAc)mgm(Anh)-AEJA (4-3)	2	0.0176	9.58	2280.9479	0.1	0.0161	1.0	2.003e-5
245	gm-AEJ=g(DeAc)m(Anh)-AEJA (3-3)	2	0.0172	8.93	1731.7309	0.2	0.0157	1.0	2.733e-6
126	l-AEJA=g(DeAc)mgm-AEJ (4-3)	2	0.0168	7.42	1821.7626	0.2	0.0154	1.0	1.032e-6
44	AEJ	1	0.0167	1.98	390.1751	-0.6	0.0153	1.0	1.778e-5
228	gm-AEJA=gm(Anh)-AEJA=gm(Anh)-AEJ (4-3, 4-3)	3	0.0164	12.34	2677.1124	1.0	0.03	0.5	0.000131
228	gm-AEJA=gm(Anh)-AEJ=gm(Anh)-AEJA (4-3, 3-3)	3	0.0164	12.34	2677.1124	1.0	0.03	0.5	0.000131
394	gm-AEJA=gm-AEJ=gm-AEJ=gm-AEJG (4-3, 3-3, 3-3)	4	0.0163	8.49	3555.5092	-0.1	0.0149	1.0	0.001074
130	l-AEJA=g(DeAc)mgm-AEJA (4-3)	2	0.0161	7.77	1892.7998	1.0	0.0147	1.0	4.212e-6
322	gm-AEJ=gm-AEJQ (3-3)	2	0.0158	6.67	1850.7892	-0.5	4.1484	0.00349	8.523e-5
132	gm(Anh)-AEJ=gm(Anh)-AEJK (3-3)	2	0.0158	6.34	1810.7731	4.2	0.0144	1.0	3.666e-6
247	gm-AEJA=gm-AEJA=gm-AEJN (4-3, 4-3)	3	0.0156	7.66	2831.2078	0.8	0.0143	1.0	0.000434
111	AEJA=gm(Anh)-AEJ (4-3)	2	0.0155	7.94	1293.546	-0.2	0.0237	0.5992	6.071e-6
133	gm-AEJ=gm-AEJW (3-3)	2	0.0153	13.19	1908.8113	0.2	0.014	1.0	2.133e-5
396	gm-AEJ=gm-AEJ=gm-AEJ=gm-AEJG (3-3, 3-3, 3-3)	4	0.0147	8.34	3484.4721	0.2	0.0134	1.0	0.0002292
249	gm-AEJ=gm-AEJ=gm-AEJN (3-3, 3-3)	3	0.0142	7.28	2689.1336	-1.5	0.013	1.0	0.000181
398	gm-AEJA=gm-AEJ=gm(Anh)-AEJN (4-3, 3-3)	3	0.0142	9.32	2740.1445	0.6	0.013	1.0	0.0001573
45	l-AEJ	1	0.0141	3.27	462.1962	-0.1	0.0129	1.0	7.787e-5
46	gmgm-AEJ	1	0.014	5.63	1348.5505	-2.2	0.0128	1.0	2.467e-5
250	gm-AEJA=gm(Anh)-AEJA=gm(Anh)-AEJG (4-3, 4-3)	3	0.0136	11.92	2734.1339	0.3	0.0124	1.0	0.0001202
238	gm-AEJA=gm-AEJ=g(DeAc)m-AEJA (4-3, 3-3)	3	0.0132	8.1	2675.1556	0.4	0.0191	0.634	0.0001845
251	gm-AEJA=gm-AEJA=gm-AEJQ (4-3, 4-3)	3	0.013	8.23	2845.2248	-0.2	0.0119	1.0	0.0001388
375	gm-AEJA=gm-AEJL (4-3)	2	0.0129	11.13	1906.8518	0.2	0.0235	0.5	0.0001638
375	gm-AEJA=gm-AEJI (4-3)	2	0.0129	11.13	1906.8518	0.2	0.0235	0.5	0.0001638
401	g(DeAc)mgm-AEJA=g(DeAc)mgm-AEJA (4-3)	2	0.0127	7.0	2737.1435	-0.2	0.0116	1.0	4.335e-6
252	gm-AEJA=gm-AEJA=gm-AEJF (4-3, 4-3)	3	0.0125	12.79	2864.2346	0.2	0.0114	1.0	0.000255
47	gm-AEJS	1	0.0124	4.94	957.4026	-0.2	0.0127	0.8957	0.000127
48	g(DeAc)mgm(Anh)-AEJA	1	0.0121	7.92	1357.5508	-0.4	0.0111	1.0	0.000111
254	gm-AEJ=gm-AEJ=l-AEJG (3-3, 3-3)	3	0.012	7.64	2223.939	0.3	0.011	1.0	4.219e-5
256	gm-AEJ=gm-AEJ=gm(Anh)-AEJN (3-3, 3-3)	3	0.0116	9.12	2669.1073	0.6	0.0106	1.0	3.357e-5
236	gm-AEJ=gmgm-AEJA (3-3)	2	0.0114	7.58	2271.9476	0.2	0.0202	0.5165	2.467e-5
408	gm-AEJ=gm-AEJ=gm(Anh)-AEJF (3-3, 3-3)	3	0.0114	14.85	2702.1328	-0.2	0.0104	1.0	2.926e-5
49	g(DeAc)mgm-AEJN	1	0.0113	4.73	1420.5828	-0.2	0.0103	1.0	2.638e-5
410	gm-AEJA=gm-AEJ=gm-AEJ=gm(Anh)-AEJG (4-3, 3-3, 3-3)	4	0.0112	10.27	3535.483	0.5	0.0102	1.0	0.0002851
413	gm-AEJA=gm-AEJA=gm-AEJ=gm-AEJG (4-3, 4-3, 3-3)	4	0.0108	8.65	3626.5464	-0.4	0.0099	1.0	0.0009509
236	gm-AEJA=gmgm-AEJ (4-3)	2	0.0107	7.58	2271.9476	0.2	0.0202	0.4835	2.31e-5
258	gm-AEJ=gm(Anh)-AEJ=gm(Anh)-AEJ (3-3, 3-3)	3	0.0105	11.78	2535.0382	0.1	0.0096	1.0	1.836e-5
138	gm-AEJ=gm(Anh)-AEJM (3-3)	2	0.0104	11.64	1833.7449	-0.3	0.0095	1.0	1.617e-6
111	AEJ=gm(Anh)-AEJA (3-3)	2	0.0104	7.94	1293.546	-0.2	0.0237	0.4008	4.061e-6
259	gm-AEJ=gm-AEJ=gm-AEJK (3-3, 3-3)	3	0.0103	8.19	2703.1856	0.9	0.0094	1.0	1.274e-5
391	gm-AEJ=gm-AEJ=g(DeAc)m-AEJA (3-3, 3-3)	3	0.0101	7.89	2604.1172	-0.4	0.0161	0.5739	3.937e-5
419	gm-AEJA=gm-AEJA=gm-AEJ=gm(Anh)-AEJG (4-3, 4-3, 3-3)	4	0.0101	10.49	3606.5201	0.9	0.0092	1.0	0.0003307
260	gm-AEJ=gm(Anh)-AEJH (3-3)	2	0.01	7.94	1839.7633	-0.3	0.0091	1.0	1.259e-5
388	gm-AEJA=gm-AEJA=gm-AEJ=gm-AEJ (4-3, 4-3, 3-3)	4	0.0099	9.03	3569.5262	0.4	0.0169	0.538	0.0004516
421	gm-AEJA=gm-AEJA=g(DeAc)mgm-AEJA (4-3, 4-3)	3	0.0097	8.45	3224.3713	-0.0	0.0089	1.0	0.000155
51	gm(Anh)-AEJY	1	0.0095	11.69	1013.4077	0.5	0.0087	1.0	7.039e-5
139	gm-AEJ=g(DeAc)m-AEJN (3-3)	2	0.0095	5.85	1794.763	1.3	0.0087	1.0	1.286e-5
140	gm-AEJA=gm(Anh)-AEJY (4-3)	2	0.0095	12.58	1936.8048	0.7	0.0087	1.0	1.57e-5
266	AEJA=gm(Anh)-AEJG (4-3)	2	0.0095	7.42	1350.5675	-0.2	0.0087	1.0	6.292e-6
141	gm-AEJA=gmgm(Anh)-AEJA (4-3)	2	0.0094	10.29	2322.9585	-0.0	0.0086	1.0	1.047e-5
399	gm-AEJA=gm-AEJA=gm-AEJA=gm(Anh)-AEJ (4-3, 4-3, 4-3)	4	0.0093	11.08	3620.5358	0.5	0.0122	0.6988	0.0002069
143	gm-AEJA=g(DeAc)m-AEJA (4-3)	2	0.0093	9.51	1822.7956	2.6	0.0085	1.0	0.002007
387	gm-AEJA=gm-AEJA=gm-AEJA=gm-AEJ (4-3, 4-3, 4-3)	4	0.0093	9.23	3640.562	0.4	0.017	0.5	0.0006027
387	gm-AEJA=gm-AEJA=gm-AEJ=gm-AEJA (4-3, 4-3, 3-3)	4	0.0093	9.23	3640.562	0.4	0.017	0.5	0.0006027
412	gm-AEJA=gm-AEJA=gm-AEJ=gm(Anh)-AEJ (4-3, 4-3, 3-3)	4	0.0093	10.9	3549.5	0.8	0.01	0.8465	0.0001735
52	l-AEJK	1	0.0092	5.07	590.2912	-0.6	0.0084	1.0	6.352e-6
424	gm-AEJA=gm-AEJA=gm(Anh)-AEJN (4-3, 4-3)	3	0.0092	9.59	2811.1816	1.3	0.0084	1.0	9.527e-5
124	gm-AEJ=gm(Anh)-AEJL (3-3)	2	0.0088	13.94	1815.7885	0.0	0.0161	0.5	1.925e-6
124	gm-AEJ=gm(Anh)-AEJI (3-3)	2	0.0088	13.94	1815.7885	0.0	0.0161	0.5	1.925e-6
146	gm-AEJA=gm-AEJC (4-3)	2	0.0086	7.68	1896.7782	-0.1	0.0079	1.0	3.41e-5
388	gm-AEJA=gm-AEJ=gm-AEJ=gm-AEJA (4-3, 3-3, 3-3)	4	0.0085	9.03	3569.5262	0.4	0.0169	0.462	0.0003878
426	gm-AEJ=gm-AEJ=AEJG (3-3, 3-3)	3	0.0085	6.18	2151.9166	-0.3	0.0078	1.0	7.56e-5
147	gm-AEJA=g(DeAc)m-AEJN (4-3)	2	0.0084	6.12	1865.8001	-0.1	0.0077	1.0	6.027e-5
427	gm-AEJ=gm-AEJE (3-3)	2	0.0083	7.92	1851.7732	-0.3	0.0076	1.0	5.12e-5
227	gm-AEJ=gm(Anh)-AEJ=gm(Anh)-AEJA (3-3, 3-3)	3	0.0082	12.14	2606.0753	-0.2	0.0307	0.2451	2.795e-5
269	gm-AEJ=g(DeAc)mgm-AEJ (3-3)	2	0.0082	6.57	2158.8999	-0.2	0.0075	1.0	1.963e-5
268	gm-AEJA=AEJA=gm(Anh)-AEJA (4-3, 4-3)	3	0.0082	9.67	2287.9802	-0.1	0.0075	1.0	4.655e-5
271	gm-AEJ=g(DeAc)mgm(Anh)-AEJA (3-3)	2	0.0081	9.2	2209.9108	0.2	0.0074	1.0	4.273e-6
53	g(DeAc)m-AEJK	1	0.008	8.16	956.455	1.0	0.0073	1.0	3.493e-5
152	gm-AEJA=gm-AEJT (4-3)	2	0.008	7.06	1894.8167	-0.2	0.0073	1.0	0.0002059
54	g(DeAc)m(Anh)-AEJA	1	0.0078	5.43	879.3709	0.3	0.0071	1.0	7.1e-5
153	AEJ=gm(Anh)-AEJ (3-3)	2	0.0078	7.54	1222.5089	-0.0	0.0071	1.0	2.01e-6
272	gm-AEJA=gmgm-AEJG (4-3)	2	0.0078	7.38	2328.9691	-0.3	0.0071	1.0	7.488e-5
432	gm-AEJ=gm(Anh)-AEJR (3-3)	2	0.0077	8.29	1858.8055	0.1	0.007	1.0	8.546e-6
238	gm-AEJA=gm-AEJA=g(DeAc)m-AEJ (4-3, 4-3)	3	0.0076	8.1	2675.1556	0.4	0.0191	0.366	0.0001065
391	gm-AEJA=gm-AEJ=g(DeAc)m-AEJ (4-3, 3-3)	3	0.0075	7.89	2604.1172	-0.4	0.0161	0.4261	2.923e-5
403	gm-AEJA=gm-AEJA=AEJ (4-3, 4-3)	3	0.0074	7.35	2236.9693	-0.4	0.0111	0.6082	0.0002359
275	gm-AEJA=gm-AEJ=g(DeAc)mgm-AEJG (4-3, 3-3)	3	0.0072	7.7	3139.3199	0.5	0.0066	1.0	0.0001449
156	gm-AEJA=gm(Anh)-AEJM (4-3)	2	0.0071	12.2	1904.782	-0.2	0.0065	1.0	7.578e-6
435	gm-AEJ=gm-AEJ=gm-AEJ=gm(Anh)-AEJG (3-3, 3-3, 3-3)	4	0.007	10.12	3464.4459	1.0	0.0064	1.0	6.082e-5
409	gm-AEJA=gm-AEJ=AEJ (4-3, 3-3)	3	0.007	7.06	2165.9322	-0.3	0.0103	0.6198	5.287e-5
276	gm-AEJ=gm-AEJ=g(DeAc)mgm-AEJG (3-3, 3-3)	3	0.0069	7.45	3068.2827	0.2	0.0063	1.0	3.091e-5
277	gm(Anh)-AEJA=gm(Anh)-AEJA=gm(Anh)-AEJA (4-3, 4-3)	3	0.0068	14.34	2728.1233	-0.3	0.0062	1.0	3.464e-5
55	g(DeAc)m-AEJY	1	0.0067	7.51	991.4234	-0.1	0.0061	1.0	2.95e-5
279	AEJA=g(DeAc)m-AEJA (4-3)	2	0.0067	5.61	1342.5988	-0.5	0.0061	1.0	5.139e-6
441	gm-AEJA=gm-AEJA=l-AEJA (4-3, 4-3)	3	0.0067	8.86	2380.0276	-0.1	0.0061	1.0	0.0002111
280	gm-AEJA=gm-AEJA=g(DeAc)m-AEJG (4-3, 4-3)	3	0.0066	7.79	2732.1771	1.7	0.006	1.0	0.0001445
56	gmgm(Anh)-AEJA	1	0.0063	5.61	1399.5614	-2.0	0.0058	1.0	5.8e-5
57	gm-AEJP	1	0.0061	6.15	967.4234	0.0	0.0056	1.0	5.6e-5
445	gm-AEJA=gm-AEJ=l-AEJG (4-3, 3-3)	3	0.0061	7.96	2294.9748	-1.2	0.0056	1.0	0.0001978
283	gm(Anh)-AEJ=gm(Anh)-AEJ=gm(Anh)-AEJG (3-3, 3-3)	3	0.006	13.29	2572.0368	-0.6	0.0055	1.0	2.457e-5
447	gm-AEJA=gm-AEJ=gm(Anh)-AEJF (4-3, 3-3)	3	0.0059	15.05	2773.1699	0.2	0.0054	1.0	0.0001371
161	l-AEJ=gm(Anh)-AEJG (3-3)	2	0.0058	8.91	1351.5515	-1.8	0.0053	1.0	1.757e-6
163	gm-AEJA=gm(Anh)-AEJK (4-3)	2	0.0057	8.23	1901.8365	0.1	0.0052	1.0	5.034e-5
164	l-AEJA=gm(Anh)-AEJA (4-3)	2	0.0057	10.19	1436.6042	0.9	0.0052	1.0	5.369e-5
165	gm-AEJA=gm-AEJW (4-3)	2	0.0057	13.29	1979.8484	-0.1	0.0052	1.0	9.996e-5
50	gm(Anh)-AEJL	1	0.0055	13.37	963.4284	1.1	0.01	0.5	4.82e-5
50	gm(Anh)-AEJI	1	0.0055	13.37	963.4284	1.1	0.01	0.5	4.82e-5
449	gm-AEJA=gm-AEJA=g(DeAc)m(Anh)-AEJA (4-3, 4-3)	3	0.0055	10.4	2726.1652	-0.3	0.005	1.0	3.23e-5
437	gm-AEJA=gm-AEJ=l-AEJA (4-3, 3-3)	3	0.0054	8.58	2308.9905	-1.8	0.0064	0.7699	0.0001163
166	gm-AEJ=g(DeAc)m-AEJY (3-3)	2	0.0054	9.2	1843.7834	-0.2	0.0049	1.0	2.348e-6
291	gm(Anh)-AEJA=gm(Anh)-AEJ=gm(Anh)-AEJG (4-3, 3-3)	3	0.0054	13.49	2643.0706	0.6	0.0049	1.0	4.963e-5
450	gm-AEJA=gm(Anh)-AEJR (4-3)	2	0.0053	8.48	1929.8426	-0.6	0.0048	1.0	4.006e-5
452	gm-AEJA=gm-AEJA=gm-AEJA=gm-AEJG (4-3, 4-3, 4-3)	4	0.0051	8.91	3697.5835	-0.1	0.0047	0.9965	0.0004152
170	gm(Anh)-AEJA=gm(Anh)-AEJY (4-3)	2	0.005	6.19	1916.7786	0.2	0.0046	1.0	2.309e-6
172	gm-AEJ=g(DeAc)mgm-AEJN (3-3)	2	0.0049	6.19	2272.9428	-0.1	0.0045	1.0	3.965e-6
403	gm-AEJA=gm-AEJ=AEJA (4-3, 3-3)	3	0.0048	7.35	2236.9693	-0.4	0.0111	0.3918	0.000152
425	gm-AEJ=gm-AEJ=gm-AEJ=gm-AEJA (3-3, 3-3, 3-3)	4	0.0047	8.87	3498.4891	0.3	0.0082	0.5286	8.274e-5
174	gm-AEJ=gmgm(Anh)-AEJA (3-3)	2	0.0047	9.7	2251.9214	-0.8	0.0043	1.0	2.233e-6
299	gm-AEJA=gm(Anh)-AEJH (4-3)	2	0.0047	8.26	1910.8004	0.4	0.0043	1.0	5.9e-5
444	gm-AEJA=gm-AEJA=gm(Anh)-AEJ=gm(Anh)-AEJ (4-3, 4-3, 3-3)	4	0.0046	12.46	3529.4738	0.6	0.0056	0.7549	4.182e-5
58	gm(Anh)-AEJM	1	0.0046	11.14	981.3849	1.0	0.0042	1.0	3.785e-5
301	gm(Anh)-AEJA=gm(Anh)-AEJN (4-3)	2	0.0046	10.84	1867.7582	0.9	0.0042	1.0	1.476e-5
428	gm-AEJA=gm-AEJ=l-AEJ (4-3, 3-3)	3	0.0044	8.36	2237.9534	0.3	0.0075	0.541	2.923e-5
460	gm-AEJA=gm-AEJA=gm(Anh)-AEJA=gm(Anh)-AEJA (4-3, 4-3, 4-3)	4	0.0044	12.94	3671.5467	1.4	0.004	1.0	7.163e-5
409	gm-AEJ=gm-AEJ=AEJA (3-3, 3-3)	3	0.0043	7.06	2165.9322	-0.3	0.0103	0.3802	3.243e-5
464	gm-AEJA=gm-AEJA=g(DeAc)mgm(Anh)-AEJA (4-3, 4-3)	3	0.0043	10.45	3204.3451	0.1	0.0039	1.0	2.905e-5
463	gm-AEJA=gm-AEJA=gm-AEJA=gm(Anh)-AEJG (4-3, 4-3, 4-3)	4	0.0043	10.68	3677.5572	0.8	0.0039	1.0	0.0001478
425	gm-AEJA=gm-AEJ=gm-AEJ=gm-AEJ (4-3, 3-3, 3-3)	4	0.0042	8.87	3498.4891	0.3	0.0082	0.4714	7.38e-5
270	g(DeAc)mgm-AEJA=g(DeAc)mgm-AEJ (4-3)	2	0.0041	6.82	2666.1063	-0.3	0.0075	0.5	1.062e-6
270	g(DeAc)mgm-AEJ=g(DeAc)mgm-AEJA (3-3)	2	0.0041	6.82	2666.1063	-0.3	0.0075	0.5	1.062e-6
60	l-AEJV	1	0.004	13.01	561.2646	0.8	0.0037	1.0	1.926e-6
274	gm-AEJA=gm-AEJA=g(DeAc)mgm-AEJ (4-3, 4-3)	3	0.004	8.42	3153.3355	0.5	0.0069	0.5345	4.504e-5
399	gm-AEJA=gm-AEJA=gm-AEJ=gm(Anh)-AEJA (4-3, 4-3, 3-3)	4	0.004	11.08	3620.5358	0.5	0.0122	0.3012	8.917e-5
461	gm-AEJA=gm-AEJ=gm-AEJ=gm(Anh)-AEJ (4-3, 3-3, 3-3)	4	0.0039	10.74	3478.4629	0.3	0.004	0.8849	5.161e-5
182	gm-AEJ=g(DeAc)m-AEJF (3-3)	2	0.0038	11.35	1827.7885	0.5	0.0035	1.0	1.116e-5
428	gm-AEJ=gm-AEJ=l-AEJA (3-3, 3-3)	3	0.0038	8.36	2237.9534	0.3	0.0075	0.459	2.481e-5
306	gm-AEJA=gm-AEJ=g(DeAc)m(Anh)-AEJA (4-3, 3-3)	3	0.0036	10.16	2655.1294	0.9	0.0033	1.0	2.833e-5
274	gm-AEJA=gm-AEJ=g(DeAc)mgm-AEJA (4-3, 3-3)	3	0.0035	8.42	3153.3355	0.5	0.0069	0.4655	3.923e-5
186	gm-AEJ=g(DeAc)mgm-AEJF (3-3)	2	0.0034	11.46	2305.9683	0.3	0.0031	1.0	1.155e-6
307	gm-AEJA=gm-AEJA=gm-AEJY (4-3, 4-3)	3	0.0034	10.88	2880.2282	0.9	0.0031	1.0	8.878e-5
289	gm-AEJA=gm-AEJ=g(DeAc)mgm-AEJ (4-3, 3-3)	3	0.0034	8.05	3082.2984	0.4	0.005	0.6179	1.353e-5
61	g(DeAc)mgm-AEJF	1	0.0033	9.98	1453.6083	0.7	0.003	1.0	1.263e-5
189	gm(Anh)-AEJA=gm(Anh)-AEJA=gm(Anh)-AEJG (4-3, 4-3)	3	0.0032	13.71	2714.1077	0.5	0.0029	1.0	1.768e-5
191	gm-AEJ=gm-AEJS (3-3)	2	0.0031	6.66	1809.764	0.0	0.0028	1.0	4.379e-6
310	gm-AEJA=gm-AEJ=gm-AEJV (4-3, 3-3)	3	0.0031	10.22	2745.1975	1.4	0.0028	1.0	5.954e-5
473	gm-AEJ=gm-AEJ=gm(Anh)-AEJK (3-3, 3-3)	3	0.003	10.46	2683.1594	2.1	0.0027	1.0	7.429e-6
474	gm-AEJA=gm-AEJA=gm(Anh)-AEJF (4-3, 4-3)	3	0.003	15.49	2844.2071	0.2	0.0027	1.0	6.424e-5
475	gm-AEJA=gm-AEJ=gm(Anh)-AEJY (4-3, 3-3)	3	0.003	13.08	2789.1649	0.5	0.0027	1.0	3.428e-5
285	gm(Anh)-AEJA=gm(Anh)-AEJA=gm(Anh)-AEJ (4-3, 4-3)	3	0.0028	14.16	2657.0862	0.1	0.0052	0.5	1.927e-5
285	gm(Anh)-AEJA=gm(Anh)-AEJ=gm(Anh)-AEJA (4-3, 3-3)	3	0.0028	14.16	2657.0862	0.1	0.0052	0.5	1.927e-5
297	gm(Anh)-AEJA=gm(Anh)-AEJ=gm(Anh)-AEJ (4-3, 3-3)	3	0.0027	14.03	2586.0491	0.0	0.0044	0.5703	1.266e-5
192	g(DeAc)m-AEJ=g(DeAc)m-AEJG (3-3)	2	0.0027	5.82	1695.7309	1.3	0.0025	1.0	1.079e-5
194	gm-AEJA=g(DeAc)m-AEJF (4-3)	2	0.0026	11.55	1898.8256	1.5	0.0024	1.0	5.233e-5
476	gm-AEJA=gm-AEJW (4-3)	2	0.0026	13.55	1979.847	0.1	0.0024	1.0	9.996e-5
313	gm-AEJ=gm-AEJ=gm-AEJV (3-3, 3-3)	3	0.0026	10.32	2674.1604	0.2	0.0024	1.0	1.27e-5
314	gm-AEJ=gm-AEJ=gm(Anh)-AEJF (3-3, 3-3)	3	0.0026	15.49	2702.1342	0.3	0.0024	1.0	2.926e-5
477	gm-AEJA=gm-AEJ=gm(Anh)-AEJ=gm(Anh)-AEJG (4-3, 3-3, 3-3)	4	0.0026	12.03	3515.4602	-0.3	0.0024	1.0	4.908e-5
62	AEJR	1	0.0025	3.95	546.2762	-0.2	0.0023	1.0	1.359e-6
458	gm-AEJ=gm-AEJ=gm-AEJL (3-3, 3-3)	3	0.0022	11.55	2688.1747	-0.0	0.0041	0.5	1.116e-5
458	gm-AEJ=gm-AEJ=gm-AEJI (3-3, 3-3)	3	0.0022	11.55	2688.1747	-0.0	0.0041	0.5	1.116e-5
289	gm-AEJ=gm-AEJ=g(DeAc)mgm-AEJA (3-3, 3-3)	3	0.0021	8.05	3082.2984	0.4	0.005	0.3821	8.368e-6
297	gm(Anh)-AEJ=gm(Anh)-AEJ=gm(Anh)-AEJA (3-3, 3-3)	3	0.0021	14.03	2586.0491	0.0	0.0044	0.4297	9.54e-6
183	gm-AEJA=gm(Anh)-AEJL (4-3)	2	0.0019	14.27	1886.8256	0.8	0.0035	0.5	9.022e-6
183	gm-AEJA=gm(Anh)-AEJI (4-3)	2	0.0019	14.27	1886.8256	0.8	0.0035	0.5	9.022e-6
412	gm-AEJA=gm-AEJ=gm-AEJ=gm(Anh)-AEJA (4-3, 3-3, 3-3)	4	0.0017	10.9	3549.5	0.8	0.01	0.1535	3.147e-5
437	gm-AEJA=gm-AEJA=l-AEJ (4-3, 4-3)	3	0.0016	8.58	2308.9905	-1.8	0.0064	0.2301	3.475e-5
63	AEJK	1	0.0015	2.78	518.27	-0.8	0.0014	1.0	1.451e-6
471	gm-AEJA=gm-AEJA=gm(Anh)-AEJA=gm(Anh)-AEJ (4-3, 4-3, 4-3)	4	0.0015	12.71	3600.5096	1.1	0.0028	0.5	2.707e-5
471	gm-AEJA=gm-AEJA=gm(Anh)-AEJ=gm(Anh)-AEJA (4-3, 4-3, 3-3)	4	0.0015	12.71	3600.5096	1.1	0.0028	0.5	2.707e-5
444	gm-AEJA=gm-AEJ=gm(Anh)-AEJ=gm(Anh)-AEJA (4-3, 3-3, 3-3)	4	0.0015	12.46	3529.4738	0.6	0.0056	0.2451	1.358e-5
47	g(DeAc)m-AEJE	1	0.0014	4.94	957.4026	-0.2	0.0127	0.1043	1.479e-5
333	gm-AEJA=gm-AEJ=gm-AEJQ (4-3, 3-3)	3	0.0009	8.0	2774.1863	-0.2	0.2309	0.00349	2.612e-5
64	AEJH	1	0.0008	4.08	527.234	-0.4	0.0007	1.0	1.661e-6
461	gm-AEJ=gm-AEJ=gm-AEJ=gm(Anh)-AEJA (3-3, 3-3, 3-3)	4	0.0005	10.74	3478.4629	0.3	0.004	0.1151	6.715e-6
199	gm-AEJ=gm-AEJ=gm-AEJQ (3-3, 3-3)	3	0.0002	7.73	2703.1505	0.0	0.5272	0.0003995	5.573e-6
