## Supplementary material for "Rhizobial enzyme reveals pH-driven catalytic switching and ʟ-amino acid incorporation by ʟ,ᴅ-transpeptidases": File S1. Muropeptide Quantifications: Ldt3.3.csv

Match	Structure	Oligo State	Corrected Abundance (%)	Consolidated RT (min)	Consolidated Theo (Da)	Consolidated Delta (ppm)	Raw Abundance (%)	Relative Likelihood	Likelihood
1	gm-AEJA	1	15.2544	5.13	941.4077	-0.6	15.1238	1.0	1.0
89	g(DeAc)m-AEJA	1	8.6636	4.79	899.3971	0.3	8.5894	1.0	0.08589
2	gm-AEJG	1	7.4678	4.63	927.3921	0.0	7.4038	1.0	0.07404
90	gm-AEJA=gm-AEJA (4-3)	2	5.6203	7.23	1864.8062	-0.1	5.5722	1.0	0.02287
3	gm-AEJ	1	4.5792	4.45	870.3706	-0.6	4.54	1.0	0.0454
91	gm-AEJA=AEJA (4-3)	2	3.8993	5.9	1384.6093	0.3	3.8659	1.0	0.0003082
282	AEJA=AEJA=gm(Anh)-AEJG (4-3, 4-3)	3	3.6301	6.91	1793.7677	0.3	3.599	1.0	1.025e-6
4	g(DeAc)m-AEJG	1	3.4926	4.38	885.3815	-0.5	3.4627	1.0	0.006359
210	gm-AEJA=g(DeAc)m-AEJA (4-3)	2	2.0366	6.98	1822.7943	0.1	2.0192	1.0	0.01299
283	gm-AEJ=gm-AEJG (3-3)	2	1.8423	6.35	1779.7521	0.2	1.8265	1.0	0.003361
282	gm-AEJA=gm-AEJ (4-3)	2	1.815	6.91	1793.7677	0.3	3.599	0.5	0.006866
282	gm-AEJ=gm-AEJA (3-3)	2	1.815	6.91	1793.7677	0.3	3.599	0.5	0.006866
93	gm-AEJA=gm-AEJG (4-3)	2	1.7171	6.67	1850.7905	-0.3	1.7024	1.0	0.0112
5	g(DeAc)m-AEJ	1	1.6833	4.27	828.36	-0.3	1.6689	1.0	0.0039
6	gmgm-AEJA	1	1.6316	6.12	1419.5876	0.4	1.6176	1.0	0.01618
7	gm(Anh)-AEJA	1	1.434	7.92	921.3815	0.1	1.4217	1.0	0.01422
92	gm-AEJA=AEJ (4-3)	2	1.326	5.58	1313.5722	0.5	2.3458	0.5604	0.000118
8	gm(Anh)-AEJ	1	1.2886	6.8	850.3444	-0.1	1.2776	1.0	0.0006455
94	gm-AEJA=gm(Anh)-AEJA (4-3)	2	1.288	9.73	1844.7786	-0.2	1.277	1.0	0.00215
9	gm-AEJF	1	1.2521	10.41	1017.439	-0.3	1.2414	1.0	0.01241
92	gm-AEJ=AEJA (3-3)	2	1.04	5.58	1313.5722	0.5	2.3458	0.4396	9.253e-5
10	gm-AEJN	1	1.0211	4.38	984.4135	-0.1	1.0124	1.0	0.01012
284	gm-AEJ=g(DeAc)m-AEJA (3-3)	2	0.7814	6.64	1751.7572	0.1	1.2761	0.6071	0.0039
11	gm	1	0.7745	2.91	498.2061	-0.9	0.7679	1.0	0.007679
12	gm(Anh)-AEJG	1	0.7633	7.09	907.3658	0.8	0.7568	1.0	0.001053
95	gm-AEJA=gm(Anh)-AEJ (4-3)	2	0.7503	9.37	1773.7415	0.4	0.9924	0.7496	0.001932
13	gmgm-AEJG	1	0.7258	5.6	1405.5719	0.3	0.7196	1.0	0.001198
14	l-AEJA	1	0.7168	4.71	533.2333	0.6	0.7107	1.0	0.007107
96	gm-AEJ=gm(Anh)-AEJG (3-3)	2	0.7011	8.66	1759.7259	0.1	0.6951	1.0	0.0003436
97	gm-AEJ=AEJG (3-3)	2	0.5964	4.96	1299.5566	-0.6	0.5913	1.0	6.32e-5
15	g(DeAc)m-AEJF	1	0.5265	9.54	975.4284	0.6	0.522	1.0	0.001066
284	gm-AEJA=g(DeAc)m-AEJ (4-3)	2	0.5057	6.64	1751.7572	0.1	1.2761	0.3929	0.002524
16	gm-AEJY	1	0.4964	8.13	1033.4339	0.0	0.4921	1.0	0.004921
98	gm-AEJA=AEJG (4-3)	2	0.4954	5.26	1370.5937	-0.1	0.4912	1.0	0.0002105
17	g(DeAc)m-AEJN	1	0.4866	4.21	942.403	-0.1	0.4824	1.0	0.0008696
211	AEJA=g(DeAc)m-AEJA (4-3)	2	0.4817	5.58	1342.5988	-0.2	0.4776	1.0	0.0001751
286	gm-AEJ=g(DeAc)m-AEJG (3-3)	2	0.4514	6.12	1737.7415	0.2	0.4475	1.0	0.001572
287	gm-AEJA=g(DeAc)m-AEJG (4-3)	2	0.4199	6.42	1808.7786	0.2	0.4163	1.0	0.005237
289	gm-AEJA=gmgm-AEJA (4-3)	2	0.4063	7.94	2342.9847	-0.1	0.4028	1.0	0.002446
18	gmgm-AEJ	1	0.4038	5.44	1348.5505	0.0	0.4003	1.0	0.0007344
99	gm-AEJA=gm(Anh)-AEJG (4-3)	2	0.4001	8.99	1830.763	0.2	0.3967	1.0	0.001145
212	gm-AEJA=gm-AEJA=gm-AEJA (4-3, 4-3)	3	0.3692	8.57	2788.2033	0.1	0.366	1.0	0.008427
19	gm-AEJK	1	0.3582	4.28	998.4656	-0.1	0.3551	1.0	0.003551
20	g(DeAc)mgm-AEJA	1	0.3326	5.63	1377.577	0.1	0.3298	1.0	0.003298
100	gm-AEJA=l-AEJA (4-3)	2	0.3111	7.39	1456.6304	0.8	0.3084	1.0	0.001075
21	gmgm	1	0.2999	5.24	976.386	0.0	0.2973	1.0	0.0001242
22	gm-AEJR	1	0.2985	4.57	1026.4717	-0.0	0.2959	1.0	0.002959
213	gm-AEJA=AEJA=AEJA=gm(Anh)-AEJG (4-3, 4-3, 4-3)	4	0.2915	8.36	2717.1662	-0.1	0.289	1.0	0.005443
102	gm-AEJT	1	0.2722	4.71	971.4183	0.5	0.2699	1.0	0.002699
103	g(DeAc)m-AEJA=g(DeAc)m-AEJA (4-3)	2	0.2645	6.61	1780.785	-0.3	0.2622	1.0	0.007378
290	gm-AEJ=gm-AEJ (3-3)	2	0.2575	6.49	1722.7306	0.3	0.2553	1.0	0.002061
290	AEJA=AEJ=gm(Anh)-AEJG (4-3, 3-3)	3	0.2575	6.49	1722.7306	0.3	0.2553	1.0	2.872e-6
104	gm-AEJ=gm(Anh)-AEJ (3-3)	2	0.2522	8.85	1702.7044	0.2	0.25	1.0	0.00058
95	gm-AEJ=gm(Anh)-AEJA (3-3)	2	0.2506	9.37	1773.7415	0.4	0.9924	0.2504	0.0006455
105	AEJA=gm(Anh)-AEJA (4-3)	2	0.2247	8.33	1364.5831	0.5	0.2228	1.0	2.897e-5
23	AEJA	1	0.2056	2.0	461.2122	-0.6	0.2038	1.0	0.002038
101	AEJ=g(DeAc)m-AEJA (3-3)	2	0.2009	5.26	1271.5616	-0.2	0.3003	0.6633	6.7e-5
293	gm-AEJ=gm-AEJF (3-3)	2	0.1988	11.77	1869.799	0.4	0.1971	1.0	0.0005636
24	gm-AEJM	1	0.1981	7.13	1001.4111	0.6	0.1964	1.0	0.001964
214	gm-AEJA=g(DeAc)m(Anh)-AEJA (4-3)	2	0.1901	9.4	1802.7681	0.2	0.1885	1.0	1.739e-5
108	gm-AEJA=gm-AEJF (4-3)	2	0.1893	12.1	1940.8375	-0.3	0.1877	1.0	0.001877
26	l-AEJG	1	0.1729	4.04	519.2177	-0.2	0.1723	0.9948	0.0005262
109	gm-AEJ=gm-AEJN (3-3)	2	0.1721	6.03	1836.7749	-0.0	0.1706	1.0	0.0004596
27	gm-AEJV	1	0.1709	7.13	969.439	0.5	0.1694	1.0	0.001694
110	gm-AEJH	1	0.1648	4.48	1007.4295	-0.4	0.1634	1.0	0.001634
215	gm-AEJ=g(DeAc)m(Anh)-AEJA (3-3)	2	0.1604	8.91	1731.7309	0.3	0.159	1.0	5.221e-6
106	AEJA=gm(Anh)-AEJ (4-3)	2	0.1534	7.94	1293.546	0.2	0.2168	0.7013	2.604e-5
28	g(DeAc)mgm-AEJG	1	0.1491	4.98	1363.5614	-0.6	0.1478	1.0	0.0002442
29	g(DeAc)m-AEJY	1	0.148	7.48	991.4234	0.7	0.1467	1.0	0.0004227
111	gm-AEJA=gm-AEJN (4-3)	2	0.1459	6.31	1907.812	-0.3	0.1447	1.0	0.001531
213	gm-AEJA=gm-AEJA=gm-AEJ (4-3, 4-3)	3	0.1457	8.36	2717.1662	-0.1	0.289	0.5	0.002722
213	gm-AEJA=gm-AEJ=gm-AEJA (4-3, 3-3)	3	0.1457	8.36	2717.1662	-0.1	0.289	0.5	0.002722
112	AEJ=gm(Anh)-AEJG (3-3)	2	0.1421	7.42	1279.5303	0.9	0.1409	1.0	5.903e-6
30	AEJG	1	0.1404	5.0	447.1965	-0.0	0.1392	1.0	0.0001509
31	gm-AEJE	1	0.1367	6.25	999.4132	0.9	0.1355	1.0	0.001355
32	gmgm-AEJF	1	0.1329	11.25	1495.6189	0.1	0.1318	1.0	0.0002008
217	gm-AEJA=gm-AEJA=g(DeAc)m-AEJA (4-3, 4-3)	3	0.1299	8.33	2746.1928	0.3	0.1288	1.0	0.003054
296	gm-AEJA=gm-AEJA=gm(Anh)-AEJA (4-3, 4-3)	3	0.121	10.7	2768.1758	-0.3	0.12	1.0	0.001931
115	gmgm-AEJA=AEJA (4-3)	2	0.1171	6.68	1862.7892	0.0	0.1161	1.0	3.297e-5
299	gm-AEJA=AEJA=AEJ=gm(Anh)-AEJG (4-3, 4-3, 3-3)	4	0.1099	8.13	2646.1277	0.0	0.109	1.0	0.0003861
34	g(DeAc)m	1	0.1087	1.81	456.1955	-0.9	0.1078	1.0	0.0006596
35	gmgm-AEJN	1	0.1063	5.31	1462.5934	0.6	0.1054	1.0	0.0001638
107	gm-AEJ=gmgm-AEJA (3-3)	2	0.1063	7.59	2271.9489	-0.2	0.1922	0.5481	0.0007344
101	AEJA=g(DeAc)m-AEJ (4-3)	2	0.102	5.26	1271.5616	-0.2	0.3003	0.3367	3.401e-5
114	gm-AEJ=l-AEJA (3-3)	2	0.0996	6.98	1385.5933	-0.2	0.1329	0.743	0.0003227
219	gm-AEJA=gm-AEJ=gm-AEJG (4-3, 3-3)	3	0.0991	7.75	2703.1505	0.4	0.0983	1.0	0.002762
36	gm(Anh)-AEJF	1	0.097	14.72	997.4128	0.6	0.0962	1.0	0.0001765
221	gm-AEJA=gm-AEJA=AEJA (4-3, 4-3)	3	0.097	7.49	2308.0078	0.1	0.0962	1.0	0.005847
118	gm(Anh)-AEJ=gm(Anh)-AEJG (3-3)	2	0.0919	10.99	1739.6996	-0.1	0.0911	1.0	9.669e-5
25	gm-AEJL	1	0.0893	9.05	983.4547	0.4	0.1771	0.5	0.001771
25	gm-AEJI	1	0.0893	9.05	983.4547	0.4	0.1771	0.5	0.001771
107	gm-AEJA=gmgm-AEJ (4-3)	2	0.0876	7.59	2271.9489	-0.2	0.1922	0.4519	0.0006054
37	g(DeAc)m-AEJM	1	0.0869	6.67	959.4005	-0.1	0.0862	1.0	0.0001687
222	gm-AEJA=g(DeAc)mgm-AEJA (4-3)	2	0.0863	7.61	2300.9741	0.2	0.0856	1.0	0.0004988
119	gm-AEJ=AEJ (3-3)	2	0.0861	5.21	1242.5351	-0.2	0.0854	1.0	3.541e-5
297	gm-AEJA=gm-AEJA=gm(Anh)-AEJ (4-3, 4-3)	3	0.0849	10.47	2697.1386	0.0	0.1123	0.7496	0.001125
120	gm-AEJA=gmgm(Anh)-AEJA (4-3)	2	0.0826	10.28	2322.9585	0.1	0.0819	1.0	5.641e-5
38	gm(Anh)-AEJN	1	0.0821	6.57	964.3873	0.6	0.0814	1.0	0.0001439
39	g(DeAc)mgm-AEJ	1	0.0788	4.83	1306.5399	0.5	0.0781	1.0	0.0001497
40	AEJ	1	0.0787	3.86	390.1751	-0.1	0.078	1.0	9.253e-5
122	gm-AEJ=g(DeAc)m-AEJN (3-3)	2	0.0773	5.83	1794.763	0.8	0.0766	1.0	0.000219
299	gm-AEJ=gm-AEJ=gm-AEJA (3-3, 3-3)	3	0.0747	8.13	2646.1277	0.0	0.109	0.6791	0.000817
42	gm-AEJA=l-AEJG (4-3)	2	0.0745	6.74	1442.6148	0.2	0.0742	0.9948	0.0002592
43	l-AEJ	1	0.0744	3.31	462.1962	-0.8	0.0738	1.0	0.0003227
224	gm-AEJA=gm-AEJA=gm-AEJG (4-3, 4-3)	3	0.0735	8.01	2774.1877	0.3	0.0729	1.0	0.002575
124	AEJA=l-AEJA (4-3)	2	0.0723	5.8	976.4349	0.9	0.0717	1.0	1.448e-5
125	gm(Anh)-AEJA=gm(Anh)-AEJA (4-3)	2	0.0713	12.17	1824.7524	0.0	0.0707	1.0	0.0002021
44	g(DeAc)mgm	1	0.0696	4.54	934.3754	-0.2	0.069	1.0	2.533e-5
126	gm-AEJ=gm-AEJY (3-3)	2	0.0683	9.5	1885.7953	-0.3	0.0677	1.0	0.0002234
127	g(DeAc)m-AEJA=g(DeAc)m-AEJG (4-3)	2	0.0673	6.06	1766.7681	1.0	0.0667	1.0	0.002974
128	gm-AEJ=l-AEJG (3-3)	2	0.0672	6.35	1371.5777	-0.5	0.0666	1.0	7.782e-5
216	g(DeAc)m-AEJA=g(DeAc)m-AEJ (4-3)	2	0.0671	6.31	1709.7466	0.2	0.133	0.5	0.001433
216	g(DeAc)m-AEJ=g(DeAc)m-AEJA (3-3)	2	0.0671	6.31	1709.7466	0.2	0.133	0.5	0.001433
130	gm-AEJ=gm(Anh)-AEJF (3-3)	2	0.0658	14.98	1849.7728	1.1	0.0652	1.0	4.367e-5
106	AEJ=gm(Anh)-AEJA (3-3)	2	0.0653	7.94	1293.546	0.2	0.2168	0.2987	1.109e-5
225	gm-AEJA=gmgm-AEJG (4-3)	2	0.0648	7.32	2328.9691	-0.4	0.0642	1.0	0.001088
33	AEJL	1	0.0647	7.56	503.2591	1.1	0.1283	0.5	3.609e-6
33	AEJI	1	0.0647	7.56	503.2591	1.1	0.1283	0.5	3.609e-6
226	gm-AEJ=gmgm-AEJG (3-3)	2	0.0629	7.03	2257.932	-0.6	0.0624	1.0	0.0003267
227	gm-AEJ=g(DeAc)m-AEJ (3-3)	2	0.0624	6.25	1680.72	0.3	0.0619	1.0	0.0007577
131	AEJA=g(DeAc)m-AEJG (4-3)	2	0.0621	4.98	1328.5831	-1.0	0.0616	1.0	7.057e-5
133	g(DeAc)m-AEJ=g(DeAc)m-AEJG (3-3)	2	0.06	5.77	1695.7309	0.7	0.0595	1.0	0.0005779
220	gm-AEJA=gm-AEJ=g(DeAc)m-AEJA (4-3, 3-3)	3	0.0599	8.1	2675.1556	-0.1	0.0978	0.6071	0.001172
135	gm-AEJ=gm(Anh)-AEJN (3-3)	2	0.0595	8.2	1816.7473	0.4	0.059	1.0	3.696e-5
45	g(DeAc)m-AEJT	1	0.0559	4.45	929.4077	-0.3	0.0554	1.0	0.0002318
228	gm-AEJ=gm-AEJ=gm-AEJG (3-3, 3-3)	3	0.0547	7.48	2632.1134	-0.1	0.0542	1.0	0.0008292
139	AEJ=g(DeAc)m-AEJG (3-3)	2	0.0539	4.73	1257.546	-0.1	0.0534	1.0	2.701e-5
141	gm-AEJ=gm-AEJK (3-3)	2	0.0532	7.11	1850.8269	0.2	0.0527	1.0	0.0001612
46	gm-AEJD	1	0.0515	4.63	985.3975	-0.7	0.0511	1.0	0.000511
308	gm-AEJA=gm-AEJ=gm(Anh)-AEJG (4-3, 3-3)	3	0.0508	9.77	2683.123	-0.4	0.0504	1.0	0.001051
230	AEJA=gm(Anh)-AEJG (4-3)	2	0.0507	7.42	1350.5675	0.5	0.0503	1.0	1.542e-5
309	gm-AEJ=gm-AEJV (3-3)	2	0.0506	9.31	1821.799	0.0	0.0502	1.0	7.691e-5
140	l-AEJA=g(DeAc)m-AEJA (4-3)	2	0.0487	7.06	1414.6212	-0.4	0.053	0.9105	0.0006104
143	AEJ=gm(Anh)-AEJ (3-3)	2	0.0476	7.52	1222.5089	0.2	0.0472	1.0	9.965e-6
117	gm(Anh)-AEJA=gm(Anh)-AEJ (4-3)	2	0.0469	11.8	1753.7153	0.2	0.0929	0.5	0.0001816
117	gm(Anh)-AEJ=gm(Anh)-AEJA (3-3)	2	0.0469	11.8	1753.7153	0.2	0.0929	0.5	0.0001816
312	gm-AEJA=gm-AEJY (4-3)	2	0.0468	9.79	1956.8311	0.0	0.0464	1.0	0.0007442
145	gm-AEJA=g(DeAc)m-AEJN (4-3)	2	0.0446	6.12	1865.8001	0.1	0.0442	1.0	0.0007296
146	gm-AEJ=g(DeAc)m-AEJF (3-3)	2	0.0443	11.32	1827.7885	0.3	0.0439	1.0	0.000237
231	gm-AEJA=AEJA=gm(Anh)-AEJA (4-3, 4-3)	3	0.0433	9.63	2287.9802	-0.2	0.0429	1.0	0.000337
147	gm-AEJA=AEJF (4-3)	2	0.0431	10.38	1460.6406	-0.3	0.0427	1.0	4.704e-5
129	gmgm-AEJA=AEJ (4-3)	2	0.0402	6.36	1791.7521	-0.2	0.0657	0.6073	1.262e-5
149	gm-AEJ=AEJF (3-3)	2	0.0401	9.98	1389.6035	-3.3	0.0398	1.0	1.412e-5
48	AEJT	1	0.04	7.75	491.2227	1.1	0.0397	1.0	5.501e-6
220	gm-AEJA=gm-AEJA=g(DeAc)m-AEJ (4-3, 4-3)	3	0.0388	8.1	2675.1556	-0.1	0.0978	0.3929	0.0007583
41	g(DeAc)m-AEJL	1	0.0383	8.44	941.4441	0.5	0.076	0.5	0.0001521
41	g(DeAc)m-AEJI	1	0.0383	8.44	941.4441	0.5	0.076	0.5	0.0001521
49	gmgm-AEJY	1	0.0377	9.01	1511.6138	-0.4	0.0374	1.0	7.96e-5
153	gm-AEJ=g(DeAc)mgm-AEJG (3-3)	2	0.0377	6.44	2215.9227	0.1	0.0374	1.0	6.71e-5
50	gmgm(Anh)-AEJA	1	0.0376	8.68	1399.5614	-0.2	0.0373	1.0	0.000373
51	g(DeAc)mgm-AEJF	1	0.0375	10.48	1453.6083	0.0	0.0372	1.0	4.094e-5
155	AEJA=g(DeAc)mgm-AEJA (4-3)	2	0.0368	6.25	1820.7786	0.5	0.0365	1.0	6.721e-6
315	gm-AEJA=gm-AEJA=gm(Anh)-AEJG (4-3, 4-3)	3	0.0366	10.03	2754.1601	-0.2	0.0363	1.0	0.0006
311	gm-AEJA=gm-AEJ=gm(Anh)-AEJ (4-3, 3-3)	3	0.0366	10.27	2626.1015	-0.6	0.0471	0.7702	0.0003781
156	gmgm-AEJ=AEJG (3-3)	2	0.0359	5.74	1777.7364	0.4	0.0356	1.0	5.572e-6
235	gm-AEJA=g(DeAc)mgm-AEJG (4-3)	2	0.0354	6.71	2286.9585	-0.2	0.0351	1.0	0.0002235
157	gm-AEJA=g(DeAc)m-AEJF (4-3)	2	0.0353	11.67	1898.8256	-0.1	0.035	1.0	0.0007895
299	gm-AEJA=gm-AEJ=gm-AEJ (4-3, 3-3)	3	0.0353	8.13	2646.1277	0.0	0.109	0.3209	0.0003861
114	gm-AEJA=l-AEJ (4-3)	2	0.0345	6.98	1385.5933	-0.2	0.1329	0.257	0.0001116
53	gm(Anh)-AEJK	1	0.0336	6.26	978.4393	0.2	0.0333	1.0	5.048e-5
54	AEJR	1	0.0334	3.88	546.2762	0.2	0.0331	1.0	6.03e-6
318	AEJA=AEJA=AEJA=gm(Anh)-AEJG (4-3, 4-3, 4-3)	4	0.0334	7.29	2236.9693	-0.3	0.0331	1.0	7.335e-5
314	gm-AEJ=gm-AEJ=g(DeAc)m-AEJA (3-3, 3-3)	3	0.0333	7.87	2604.1172	0.0	0.0418	0.7898	0.0003517
55	gm-AEJW	1	0.0333	11.8	1056.4499	0.3	0.033	1.0	0.00033
56	AEJV	1	0.0333	8.89	489.2435	0.7	0.033	1.0	3.452e-6
57	gm-AEJP	1	0.0333	13.27	967.4234	1.7	0.033	1.0	0.00033
159	gm(Anh)-AEJ=gm(Anh)-AEJ (3-3)	2	0.0327	11.25	1682.6782	-0.1	0.0324	1.0	0.0001632
319	gm-AEJ=gm-AEJT (3-3)	2	0.0327	6.45	1823.7783	-0.1	0.0324	1.0	0.0001225
160	gm-AEJA=gm(Anh)-AEJN (4-3)	2	0.0319	8.5	1887.7844	0.5	0.0316	1.0	0.0001231
320	gm-AEJA=AEJA=g(DeAc)m-AEJA (4-3, 4-3)	3	0.0318	7.17	2265.9959	-0.0	0.0315	1.0	0.0007223
161	gm-AEJA=gm(Anh)-AEJF (4-3)	2	0.0316	15.2	1920.8099	0.2	0.0313	1.0	0.0001455
58	g(DeAc)mgm-AEJN	1	0.0315	4.76	1420.5828	0.2	0.0312	1.0	3.339e-5
59	AEJF	1	0.0314	13.14	537.2435	-0.1	0.0311	1.0	2.53e-5
236	gm-AEJA=gm-AEJ=g(DeAc)m-AEJG (4-3, 3-3)	3	0.0311	7.49	2661.14	0.4	0.0308	1.0	0.0006768
237	gm-AEJA=gm-AEJT (4-3)	2	0.0306	6.74	1894.8154	-0.4	0.0303	1.0	0.0004082
60	l-AEJK	1	0.0304	4.96	590.2912	-0.9	0.0301	1.0	2.524e-5
151	AEJ=l-AEJA (3-3)	2	0.0303	5.42	905.3978	-0.2	0.0382	0.7866	5.543e-6
61	l-AEJY	1	0.0289	9.15	625.2595	0.3	0.0287	1.0	3.497e-5
162	gm(Anh)-AEJR	1	0.0288	6.75	1006.4455	0.1	0.0286	1.0	4.207e-5
240	gm-AEJA=gm-AEJ=g(DeAc)m-AEJD (4-3, 3-3)	3	0.0286	5.51	2719.1441	-0.2	0.0284	1.0	1.528e-5
62	l-AEJF	1	0.0284	11.0	609.2646	-0.2	0.0282	1.0	8.823e-5
297	gm-AEJA=gm-AEJ=gm(Anh)-AEJA (4-3, 3-3)	3	0.0284	10.47	2697.1386	0.0	0.1123	0.2504	0.0003758
243	gm-AEJ=gm-AEJ=gm(Anh)-AEJG (3-3, 3-3)	3	0.0282	9.49	2612.0872	-0.2	0.028	1.0	0.0003156
63	g(DeAc)m-AEJD	1	0.0278	4.44	943.387	-1.0	0.0276	1.0	4.389e-5
164	gm-AEJ=gm-AEJM (3-3)	2	0.0275	8.84	1853.7724	-0.1	0.0273	1.0	8.917e-5
150	gm-AEJA=gmgm(Anh)-AEJ (4-3)	2	0.0273	9.9	2251.9214	-0.4	0.0387	0.6982	3.917e-5
165	gm-AEJ=gmgm(Anh)-AEJG (3-3)	2	0.027	9.24	2237.9057	0.3	0.0268	1.0	1.081e-5
52	gm-AEJS	1	0.0269	5.86	957.4026	1.1	0.0354	0.7526	0.000354
64	g(DeAc)m-AEJK	1	0.0268	3.59	956.455	-0.4	0.0266	1.0	0.000305
65	g(DeAc)m-AEJH	1	0.0263	4.27	965.4189	-0.2	0.0261	1.0	0.0001404
245	gm-AEJA=gm-AEJA=gmgm-AEJA (4-3, 4-3)	3	0.0262	9.04	3266.3832	0.1	0.026	1.0	0.0006092
66	gmgm(Anh)-AEJ	1	0.0261	7.56	1328.5242	0.6	0.0259	1.0	1.693e-5
129	gmgm-AEJ=AEJA (3-3)	2	0.026	6.36	1791.7521	-0.2	0.0657	0.3927	8.158e-6
67	AEJK	1	0.0259	6.16	518.27	0.4	0.0257	1.0	7.237e-6
325	gm-AEJA=gm-AEJ=g(DeAc)m(Anh)-AEJA (4-3, 3-3)	3	0.0251	10.17	2655.1281	0.0	0.0249	1.0	0.0002405
166	gm(Anh)-AEJA=gm(Anh)-AEJG (4-3)	2	0.0245	11.36	1810.7368	-0.1	0.0243	1.0	0.0001076
68	g(DeAc)m-AEJW	1	0.0242	11.35	1014.4393	0.2	0.024	1.0	2.835e-5
69	gmgm(Anh)-AEJG	1	0.024	7.85	1385.5457	0.1	0.0238	1.0	2.762e-5
326	gm-AEJA=gm-AEJC (4-3)	2	0.024	4.82	1896.7769	-2.9	0.0238	1.0	2.556e-5
327	gm-AEJA=gm-AEJM (4-3)	2	0.0238	9.25	1924.8082	-0.2	0.0236	1.0	0.000297
70	gmgm-AEJT	1	0.0236	5.47	1449.5981	0.4	0.0234	1.0	4.366e-5
329	gm-AEJA=gm-AEJA=g(DeAc)m(Anh)-AEJA (4-3, 4-3)	3	0.0234	10.45	2726.1652	-0.3	0.0232	1.0	0.0002851
246	gmgm-AEJ=gmgm-AEJF (3-3)	2	0.0233	8.57	2826.1588	-3.3	0.0231	1.0	5.276e-6
169	gm-AEJA=gm-AEJV (4-3)	2	0.0226	9.46	1892.8375	-0.3	0.0224	1.0	0.0002562
251	gm-AEJA=gm(Anh)-AEJA=gm(Anh)-AEJA (4-3, 4-3)	3	0.0225	12.77	2748.1495	0.4	0.0223	1.0	0.0001069
232	gm-AEJ=g(DeAc)mgm-AEJA (3-3)	2	0.0223	6.91	2229.937	0.0	0.0395	0.559	0.0001497
170	gm-AEJA=gmgm(Anh)-AEJG (4-3)	2	0.0221	9.54	2308.9428	0.6	0.0219	1.0	3.599e-5
233	l-AEJA=g(DeAc)m-AEJ (4-3)	2	0.0215	6.67	1343.5828	0.3	0.036	0.593	0.0001186
253	gm-AEJA=gm-AEJA=g(DeAc)m-AEJG (4-3, 4-3)	3	0.0215	7.75	2732.1771	0.3	0.0213	1.0	0.0006296
255	AEJA=AEJA=AEJ=gm(Anh)-AEJG (4-3, 4-3, 3-3)	4	0.0205	7.04	2165.9336	-0.3	0.0203	1.0	5.203e-6
71	gm(Anh)-AEJH	1	0.0204	6.62	987.4033	-0.1	0.0202	1.0	2.323e-5
256	gm-AEJA=g(DeAc)m-AEJA=g(DeAc)m-AEJA (4-3, 4-3)	3	0.0192	8.0	2704.1822	0.3	0.019	1.0	0.0003965
72	g(DeAc)mgm-AEJV	1	0.0189	6.12	1405.6083	0.3	0.0187	1.0	5.587e-6
318	gm-AEJA=gm-AEJA=AEJ (4-3, 4-3)	3	0.0187	7.29	2236.9693	-0.3	0.0331	0.5604	0.001988
259	gmgm-AEJV	1	0.0186	8.11	1447.6189	0.1	0.0184	1.0	2.74e-5
171	gmgm-AEJA=AEJG (4-3)	2	0.0186	6.03	1848.7735	0.8	0.0184	1.0	2.252e-5
232	gm-AEJA=g(DeAc)mgm-AEJ (4-3)	2	0.0176	6.91	2229.937	0.0	0.0395	0.441	0.0001181
74	gm(Anh)-AEJV	1	0.0176	10.73	949.4128	-0.2	0.0174	1.0	2.408e-5
75	gm-AEJC	1	0.017	5.48	973.3798	0.3	0.0169	1.0	0.000169
76	gmgm-AEJM	1	0.0167	8.13	1479.5909	0.2	0.0166	1.0	3.177e-5
77	gm(Anh)-AEJM	1	0.0166	10.92	981.3849	-0.1	0.0165	1.0	2.792e-5
175	l-AEJA=gm(Anh)-AEJA (4-3)	2	0.0166	10.18	1436.6042	0.3	0.0165	1.0	0.000101
176	gm-AEJ=g(DeAc)m-AEJY (3-3)	2	0.0164	9.1	1843.7834	-0.2	0.0163	1.0	6.66e-5
247	gm-AEJA=AEJ=gm(Anh)-AEJ (4-3, 3-3)	3	0.0163	9.21	2145.906	0.5	0.0228	0.7083	7.138e-5
177	gm-AEJ=gm-AEJR (3-3)	2	0.0161	6.18	1878.8331	-0.3	0.016	1.0	0.0001343
255	gm-AEJ=gm-AEJ=AEJA (3-3, 3-3)	3	0.016	7.04	2165.9336	-0.3	0.0203	0.7838	0.0004681
178	gm-AEJ=l-AEJ (3-3)	2	0.016	6.51	1314.5562	-0.1	0.0159	1.0	3.351e-5
248	gm-AEJA=AEJA=gm(Anh)-AEJ (4-3, 4-3)	3	0.016	9.43	2216.9431	0.5	0.0226	0.7013	0.0002299
79	l-AEJN	1	0.0153	3.11	576.2391	-0.8	0.0152	1.0	7.195e-5
80	g(DeAc)m-AEJS	1	0.0147	15.05	915.3921	-1.6	0.0146	1.0	3.041e-5
318	gm-AEJA=gm-AEJ=AEJA (4-3, 3-3)	3	0.0147	7.29	2236.9693	-0.3	0.0331	0.4396	0.001559
81	gmgm-AEJR	1	0.0146	5.44	1504.6516	-0.4	0.0145	1.0	4.786e-5
163	AEJA=AEJ (4-3)	2	0.0142	8.73	833.3767	0.7	0.0282	0.5	1.59e-6
163	AEJ=AEJA (3-3)	2	0.0142	8.73	833.3767	0.7	0.0282	0.5	1.59e-6
345	gm-AEJA=gm-AEJK (4-3)	2	0.0136	6.13	1921.8627	-0.1	0.0135	1.0	0.000537
271	gm-AEJA=gm-AEJA=gmgm(Anh)-AEJA (4-3, 4-3)	3	0.0129	11.08	3246.357	1.0	0.0128	1.0	0.0001239
269	l-AEJA=g(DeAc)m-AEJA (4-3)	2	0.0127	5.48	1414.6199	0.2	0.0138	0.9105	0.0006104
349	gm-AEJA=gm-AEJA=l-AEJA (4-3, 4-3)	3	0.0125	8.89	2380.0276	0.0	0.0124	1.0	0.0004664
350	gm-AEJA=gm-AEJH (4-3)	2	0.0123	6.12	1930.8266	0.0	0.0122	1.0	0.0002471
275	gm-AEJ=gm-AEJH (3-3)	2	0.0119	5.96	1859.7909	0.4	0.0118	1.0	7.418e-5
150	gm-AEJ=gmgm(Anh)-AEJA (3-3)	2	0.0118	9.9	2251.9214	-0.4	0.0387	0.3018	1.693e-5
82	g(DeAc)m(Anh)-AEJA	1	0.0116	5.38	879.3709	0.4	0.0115	1.0	0.000115
233	l-AEJ=g(DeAc)m-AEJA (3-3)	2	0.0115	6.67	1343.5828	0.3	0.036	0.3169	6.339e-5
193	gm-AEJ=gmgm-AEJF (3-3)	2	0.0114	12.26	2347.9802	-0.2	0.0113	1.0	5.984e-5
311	gm-AEJ=gm-AEJ=gm(Anh)-AEJA (3-3, 3-3)	3	0.0109	10.27	2626.1015	-0.6	0.0471	0.2298	0.0001128
84	l-AEJV	1	0.0109	10.73	561.2646	1.0	0.0108	1.0	1.204e-5
195	gm-AEJA=g(DeAc)m(Anh)-AEJA (4-3)	2	0.0108	7.33	1802.7694	-0.3	0.0107	1.0	1.739e-5
197	gm-AEJA=gmgm-AEJF (4-3)	2	0.0106	12.51	2419.016	0.8	0.0105	1.0	0.0001993
258	gm-AEJA=gm-AEJ=gmgm-AEJA (4-3, 3-3)	3	0.0103	8.84	3195.3461	0.2	0.0186	0.5481	0.0001593
199	gm-AEJ=g(DeAc)m-AEJD (3-3)	2	0.0102	12.46	1795.747	-0.2	0.0101	1.0	1.253e-5
200	gm-AEJA=g(DeAc)m-AEJY (4-3)	2	0.0101	9.34	1914.8205	0.7	0.01	1.0	0.0002219
355	gm-AEJA=gm-AEJ=gm-AEJF (4-3, 3-3)	3	0.0098	12.64	2793.1962	0.0	0.0097	1.0	0.0002981
356	gm-AEJA=gm-AEJA=gm-AEJA=gm-AEJA (4-3, 4-3, 4-3)	4	0.0097	9.24	3711.5991	0.8	0.0096	1.0	0.0005535
333	gm-AEJ=gm-AEJL (3-3)	2	0.0096	10.69	1835.8147	-0.1	0.019	0.5	4.02e-5
333	gm-AEJ=gm-AEJI (3-3)	2	0.0096	10.69	1835.8147	-0.1	0.019	0.5	4.02e-5
266	gm-AEJA=AEJ=g(DeAc)m-AEJA (4-3, 3-3)	3	0.0096	6.96	2194.9601	-0.1	0.0143	0.6633	0.0003012
277	gm-AEJA=gm-AEJ=AEJG (4-3, 3-3)	3	0.0095	6.68	2222.955	-0.2	0.0094	1.0	0.0008943
357	gm-AEJA=gm-AEJR (4-3)	2	0.0094	6.35	1949.8688	-0.1	0.0093	1.0	0.0004475
73	gm(Anh)-AEJL	1	0.0091	13.36	963.4284	1.0	0.018	0.5	2.518e-5
73	gm(Anh)-AEJI	1	0.0091	13.36	963.4284	1.0	0.018	0.5	2.518e-5
278	gm-AEJA=gm-AEJA=g(DeAc)mgm-AEJA (4-3, 4-3)	3	0.009	8.76	3224.3726	0.3	0.0089	1.0	0.0001295
314	gm-AEJA=gm-AEJ=g(DeAc)m-AEJ (4-3, 3-3)	3	0.0089	7.87	2604.1172	0.0	0.0418	0.2102	9.362e-5
52	g(DeAc)m-AEJE	1	0.0088	5.86	957.4026	1.1	0.0354	0.2474	0.0001164
191	g(DeAc)m-AEJ=g(DeAc)m-AEJY (3-3)	2	0.0086	11.91	1801.7728	1.0	0.0113	0.7561	2.448e-5
274	gm-AEJA=gm(Anh)-AEJ=gm(Anh)-AEJ (4-3, 3-3)	3	0.0086	12.16	2606.0753	0.1	0.0122	0.6991	4.9e-5
258	gm-AEJA=gm-AEJA=gmgm-AEJ (4-3, 4-3)	3	0.0085	8.84	3195.3461	0.2	0.0186	0.4519	0.0001313
87	AEJD	1	0.0084	2.21	505.202	-0.8	0.0083	1.0	1.041e-6
262	gm-AEJA=gm(Anh)-AEJA=gm(Anh)-AEJ (4-3, 4-3)	3	0.0083	12.36	2677.1124	0.8	0.0165	0.5	7.025e-5
262	gm-AEJA=gm(Anh)-AEJ=gm(Anh)-AEJA (4-3, 3-3)	3	0.0083	12.36	2677.1124	0.8	0.0165	0.5	7.025e-5
185	AEJ=g(DeAc)mgm-AEJA (3-3)	2	0.0083	5.67	1749.7415	0.1	0.0133	0.6178	2.572e-6
151	AEJA=l-AEJ (4-3)	2	0.0082	5.42	905.3978	-0.2	0.0382	0.2134	1.504e-6
78	gmgm-AEJL	1	0.0081	9.98	1461.6345	-2.8	0.0161	0.5	2.865e-5
78	gmgm-AEJI	1	0.0081	9.98	1461.6345	-2.8	0.0161	0.5	2.865e-5
179	gm-AEJA=gm-AEJL (4-3)	2	0.008	11.13	1906.8531	-0.1	0.0158	0.5	0.0001339
179	gm-AEJA=gm-AEJI (4-3)	2	0.008	11.13	1906.8531	-0.1	0.0158	0.5	0.0001339
360	gm-AEJ=gm-AEJW (3-3)	2	0.0078	13.07	1908.8099	-1.5	0.0077	1.0	1.498e-5
280	gm-AEJA=AEJ=gm(Anh)-AEJG (4-3, 3-3)	3	0.0078	8.84	2202.9275	0.4	0.0077	1.0	0.0002131
264	gm-AEJA=g(DeAc)m-AEJA=g(DeAc)m-AEJ (4-3, 4-3)	3	0.0076	7.75	2633.1451	0.4	0.015	0.5	0.0001006
264	gm-AEJA=g(DeAc)m-AEJ=g(DeAc)m-AEJA (4-3, 3-3)	3	0.0076	7.75	2633.1451	0.4	0.015	0.5	0.0001006
88	g(DeAc)m-AEJA	1	0.0072	4.09	899.3971	-0.4	0.0071	1.0	0.08589
353	gm-AEJA=gm-AEJA=gmgm(Anh)-AEJ (4-3, 4-3)	3	0.0071	10.56	3175.3185	-0.6	0.0101	0.6982	4.086e-5
248	gm-AEJA=AEJ=gm(Anh)-AEJA (4-3, 3-3)	3	0.0068	9.43	2216.9431	0.5	0.0226	0.2987	9.793e-5
270	gm-AEJA=AEJA=AEJ (4-3, 4-3)	3	0.0068	6.12	1756.7738	0.8	0.0134	0.5	2.132e-5
270	gm-AEJA=AEJ=AEJA (4-3, 3-3)	3	0.0068	6.12	1756.7738	0.8	0.0134	0.5	2.132e-5
358	gm-AEJA=gm-AEJ=l-AEJA (4-3, 3-3)	3	0.0067	8.63	2308.9905	-0.1	0.009	0.743	0.0001493
247	gm-AEJ=AEJ=gm(Anh)-AEJA (3-3, 3-3)	3	0.0067	9.21	2145.906	0.5	0.0228	0.2917	2.94e-5
190	g(DeAc)m-AEJA=g(DeAc)mgm-AEJ (4-3)	2	0.0064	6.59	2187.9278	-0.3	0.0115	0.5493	6.708e-5
190	g(DeAc)m-AEJ=g(DeAc)mgm-AEJA (3-3)	2	0.0052	6.59	2187.9278	-0.3	0.0115	0.4507	5.504e-5
185	AEJA=g(DeAc)mgm-AEJ (4-3)	2	0.0051	5.67	1749.7415	0.1	0.0133	0.3822	1.592e-6
201	gm-AEJ=gm(Anh)-AEJL (3-3)	2	0.005	13.94	1815.7885	0.1	0.0099	0.5	4.086e-6
201	gm-AEJ=gm(Anh)-AEJI (3-3)	2	0.005	13.94	1815.7885	0.1	0.0099	0.5	4.086e-6
266	gm-AEJA=AEJA=g(DeAc)m-AEJ (4-3, 4-3)	3	0.0049	6.96	2194.9601	-0.1	0.0143	0.3367	0.0001529
86	l-AEJL	1	0.0048	14.27	575.2803	1.2	0.0095	0.5	1.259e-5
86	l-AEJI	1	0.0048	14.27	575.2803	1.2	0.0095	0.5	1.259e-5
140	gm-AEJA=AEJT (4-3)	2	0.0048	7.06	1414.6212	-0.4	0.053	0.08955	6.004e-5
255	gm-AEJA=gm-AEJ=AEJ (4-3, 3-3)	3	0.0044	7.04	2165.9336	-0.3	0.0203	0.2162	0.0001292
209	AEJ=AEJG (3-3)	2	0.0041	2.39	819.361	-1.0	0.0041	1.0	1.086e-6
274	gm-AEJ=gm(Anh)-AEJ=gm(Anh)-AEJA (3-3, 3-3)	3	0.0037	12.16	2606.0753	0.1	0.0122	0.3009	2.109e-5
233	gm-AEJ=AEJT (3-3)	2	0.0033	6.67	1343.5828	0.3	0.036	0.09011	1.802e-5
353	gm-AEJA=gm-AEJ=gmgm(Anh)-AEJA (4-3, 3-3)	3	0.0031	10.56	3175.3185	-0.6	0.0101	0.3018	1.767e-5
191	gm-AEJ=gm(Anh)-AEJV (3-3)	2	0.0028	11.91	1801.7728	1.0	0.0113	0.2439	7.9e-6
358	gm-AEJA=gm-AEJA=l-AEJ (4-3, 4-3)	3	0.0023	8.63	2308.9905	-0.1	0.009	0.257	5.166e-5
269	gm-AEJA=AEJT (4-3)	2	0.0012	5.48	1414.6199	0.2	0.0138	0.08955	6.004e-5
26	AEJE	1	0.0009	4.04	519.2177	-0.2	0.1723	0.005221	2.761e-6
42	gm-AEJA=AEJE (4-3)	2	0.0004	6.74	1442.6148	0.2	0.0742	0.005221	1.36e-6
