## Supplementary material for "Rhizobial enzyme reveals pH-driven catalytic switching and ʟ-amino acid incorporation by ʟ,ᴅ-transpeptidases": File S1. Muropeptide Quantifications: Ldt4.1.csv

Match	Structure	Oligo State	Corrected Abundance (%)	Consolidated RT (min)	Consolidated Theo (Da)	Consolidated Delta (ppm)	Raw Abundance (%)	Relative Likelihood	Likelihood
1	gm-AEJA	1	43.2682	5.13	941.4077	-0.8	40.5006	1.0	1.0
194	gm-AEJA=gm-AEJA (4-3)	2	17.4867	7.26	1864.8048	0.2	16.3682	1.0	0.164
2	g(DeAc)m-AEJA	1	8.4972	4.81	899.3971	0.1	7.9537	1.0	0.07954
3	gm(Anh)-AEJA	1	6.5006	7.95	921.3815	0.5	6.0848	1.0	0.06085
4	gm-AEJ	1	3.6993	4.44	870.3706	-0.1	3.4627	1.0	0.03463
55	gm-AEJA=gm(Anh)-AEJA (4-3)	2	2.7541	9.73	1844.7786	0.8	2.5779	1.0	0.02464
195	gm-AEJA=gm-AEJA=gm-AEJA (4-3, 4-3)	3	2.3272	8.59	2788.202	0.1	2.1783	1.0	0.06629
5	l-AEJA	1	1.9953	4.71	533.2333	0.5	1.8677	1.0	0.01868
56	gm-AEJA=AEJA (4-3)	2	1.8707	5.91	1384.6093	-0.2	1.751	1.0	0.0009777
132	gm-AEJA=g(DeAc)m-AEJA (4-3)	2	1.3541	6.98	1822.7943	0.4	1.2675	1.0	0.03221
6	gm(Anh)-AEJ	1	0.9737	6.8	850.3444	-0.3	0.9114	1.0	0.002107
7	g(DeAc)mgm-AEJA	1	0.911	5.42	1377.577	0.3	0.8527	1.0	0.008527
57	gm-AEJA=l-AEJA (4-3)	2	0.89	7.4	1456.6304	0.1	0.8331	1.0	0.007564
133	gm-AEJA=gm-AEJA=gm(Anh)-AEJA (4-3, 4-3)	3	0.7124	10.69	2768.1771	0.2	0.6668	1.0	0.01044
8	gm	1	0.5593	2.91	498.2061	-0.1	0.5235	1.0	0.005235
9	g(DeAc)m-AEJ	1	0.3874	4.25	828.36	0.5	0.3626	1.0	0.002754
199	gm-AEJA=gm-AEJ (4-3)	2	0.3618	6.93	1793.7677	-0.0	0.6774	0.5	0.01402
199	gm-AEJ=gm-AEJA (3-3)	2	0.3618	6.93	1793.7677	-0.0	0.6774	0.5	0.01402
10	gm-AEJF	1	0.2851	10.44	1017.439	1.1	0.2669	1.0	0.002669
11	AEJA	1	0.2579	2.0	461.2122	0.1	0.2414	1.0	0.002414
134	gm-AEJA=g(DeAc)mgm-AEJA (4-3)	2	0.2524	7.26	2300.9741	-1.3	0.2363	1.0	0.003453
12	gmgm-AEJA	1	0.2292	6.12	1419.5876	0.7	0.2145	1.0	0.002145
13	gm-AEJN	1	0.1773	4.35	984.4135	0.5	0.166	1.0	0.00166
136	gm-AEJA=gm-AEJA=g(DeAc)m-AEJA (4-3, 4-3)	3	0.1764	8.36	2746.1928	1.0	0.1651	1.0	0.005133
58	gm-AEJA=gm(Anh)-AEJ (4-3)	2	0.1526	9.39	1773.7415	1.0	0.2243	0.6366	0.003691
59	gm(Anh)-AEJA=gm(Anh)-AEJA (4-3)	2	0.1286	12.18	1824.7571	-1.0	0.1204	1.0	0.003702
60	AEJA=gm(Anh)-AEJA (4-3)	2	0.1272	8.36	1364.5831	1.1	0.1191	1.0	0.0001469
137	gm-AEJA=gm-AEJA=AEJA (4-3, 4-3)	3	0.1195	7.5	2308.0078	0.1	0.1119	1.0	0.007092
14	AEJ	1	0.111	1.99	390.1751	-0.1	0.1039	1.0	8.359e-5
15	gm-AEJY	1	0.0968	8.14	1033.4339	1.6	0.0906	1.0	0.000906
138	gm-AEJA=gm(Anh)-AEJA=gm(Anh)-AEJA (4-3, 4-3)	3	0.0948	12.57	2748.1495	1.5	0.0887	1.0	0.0004876
58	gm-AEJ=gm(Anh)-AEJA (3-3)	2	0.0871	9.39	1773.7415	1.0	0.2243	0.3634	0.002107
61	gm-AEJA=g(DeAc)m(Anh)-AEJA (4-3)	2	0.0851	9.44	1802.7694	0.3	0.0797	1.0	0.0001195
205	gm-AEJA=gm-AEJA=gm-AEJA=gm-AEJA (4-3, 4-3, 4-3)	4	0.0851	9.43	3711.5991	1.2	0.0797	1.0	0.008822
139	AEJA=g(DeAc)m-AEJA (4-3)	2	0.0762	5.59	1342.5988	0.4	0.0713	1.0	0.000192
65	gm-AEJ=gm-AEJV (3-3)	2	0.0694	9.3	1821.8004	0.3	0.065	1.0	1.738e-5
207	gm-AEJA=gmgm-AEJA (4-3)	2	0.069	7.94	2342.9847	-0.2	0.0646	1.0	0.0008687
16	l-AEJ	1	0.0666	3.29	462.1962	-0.0	0.0623	1.0	0.0006467
62	gm-AEJA=AEJ (4-3)	2	0.0665	5.61	1313.5722	1.0	0.0746	0.8343	0.0004208
17	gm-AEJK	1	0.0654	4.28	998.4656	0.6	0.0612	1.0	0.000612
208	gm-AEJA=gm-AEJA=gm-AEJA=gm(Anh)-AEJA (4-3, 4-3, 4-3)	4	0.0621	11.21	3691.5841	-1.4	0.0581	1.0	6.399e-5
18	g(DeAc)mgm-AEJ	1	0.062	4.84	1306.5399	-0.1	0.058	1.0	0.0002953
140	gm-AEJA=gm-AEJA=l-AEJA (4-3, 4-3)	3	0.0607	8.88	2380.0289	0.7	0.0568	1.0	0.003374
19	g(DeAc)mgm(Anh)-AEJA	1	0.0583	7.92	1357.5508	-0.1	0.0546	1.0	0.000546
20	gm-AEJS	1	0.0563	4.49	957.4026	-0.5	0.0527	1.0	0.000527
21	gm-AEJV	1	0.0536	7.14	969.439	-0.3	0.0502	1.0	0.000502
22	gm-AEJG	1	0.0532	4.64	927.3921	0.7	0.0498	1.0	0.000498
23	gmgm(Anh)-AEJA	1	0.0506	5.43	1399.5614	-1.5	0.0474	1.0	0.000474
24	l-AEJY	1	0.0505	9.21	625.2595	1.0	0.0473	1.0	1.692e-5
25	gm-AEJR	1	0.0505	4.57	1026.4717	0.5	0.0473	1.0	0.000473
26	gm-AEJM	1	0.0494	7.14	1001.4111	-0.1	0.0462	1.0	0.000462
67	g(DeAc)m-AEJA=g(DeAc)m-AEJA (4-3)	2	0.0487	6.65	1780.785	-0.1	0.0456	1.0	0.006326
142	gm-AEJA=AEJA=gm(Anh)-AEJA (4-3, 4-3)	3	0.0483	9.66	2287.9802	0.0	0.0452	1.0	0.0004824
27	gm-AEJW	1	0.0464	12.46	1056.4499	1.6	0.0434	1.0	0.000434
68	gm-AEJA=gmgm(Anh)-AEJA (4-3)	2	0.0449	10.3	2322.9585	1.2	0.042	1.0	0.000192
28	gm-AEJT	1	0.0438	4.7	971.4183	0.1	0.041	1.0	0.00041
69	g(DeAc)mgm-AEJA=g(DeAc)mgm-AEJA (4-3)	2	0.0429	7.1	2737.1448	0.2	0.0402	1.0	7.271e-5
72	gm-AEJA=g(DeAc)mgm(Anh)-AEJA (4-3)	2	0.0402	9.59	2280.9493	0.0	0.0376	1.0	0.0002211
146	gm-AEJA=gm-AEJA=g(DeAc)m(Anh)-AEJA (4-3, 4-3)	3	0.0398	10.43	2726.1665	0.4	0.0373	1.0	0.0003228
73	gm-AEJH	1	0.0387	4.44	1007.4295	-0.1	0.0362	1.0	0.000362
30	gmgm	1	0.0358	5.15	976.386	-1.0	0.0335	1.0	1.123e-5
31	l-AEJV	1	0.0351	10.59	561.2646	1.2	0.0329	1.0	9.376e-6
74	gm-AEJA=gm-AEJA (4-3)	2	0.0344	8.29	1864.8062	0.4	0.0322	1.0	0.164
147	l-AEJA=g(DeAc)m-AEJA (4-3)	2	0.034	7.09	1414.6199	0.0	0.0318	1.0	0.001486
75	l-AEJA=gm(Anh)-AEJA (4-3)	2	0.0337	10.18	1436.6042	1.9	0.0315	1.0	0.001136
76	AEJA=l-AEJA (4-3)	2	0.0322	5.81	976.4349	0.9	0.0301	1.0	4.509e-5
150	gm-AEJA=gm-AEJA=g(DeAc)mgm-AEJA (4-3, 4-3)	3	0.0316	8.5	3224.3726	1.0	0.0296	1.0	0.000957
32	g(DeAc)m(Anh)-AEJA	1	0.0315	5.38	879.3709	-0.0	0.0295	1.0	0.000295
33	g(DeAc)m	1	0.0313	1.8	456.1955	0.0	0.0293	1.0	0.0004164
77	l-AEJA=g(DeAc)mgm-AEJA (4-3)	2	0.0299	7.81	1892.7998	1.7	0.028	1.0	0.0001593
79	gm-AEJA=gm-AEJG (4-3)	2	0.0276	6.67	1850.7905	-0.1	0.0258	1.0	0.0002017
141	gm-AEJA=gm-AEJA=gm-AEJ (4-3, 4-3)	3	0.0274	8.34	2717.1662	1.2	0.0513	0.5	0.001372
141	gm-AEJA=gm-AEJ=gm-AEJA (4-3, 3-3)	3	0.0274	8.34	2717.1662	1.2	0.0513	0.5	0.001372
81	gm-AEJA=gm-AEJN (4-3)	2	0.0261	6.3	1907.812	0.1	0.0244	1.0	0.0006723
83	gm-AEJA=gm-AEJF (4-3)	2	0.0251	12.12	1940.8375	0.3	0.0235	1.0	0.001081
152	g(DeAc)m-AEJA=g(DeAc)mgm-AEJA (4-3)	2	0.0238	6.98	2258.9636	-0.9	0.0223	1.0	0.0006782
210	gm-AEJ=g(DeAc)m-AEJA (3-3)	2	0.0235	6.67	1751.7572	0.3	0.0337	0.6522	0.002754
85	gm-AEJA=gm-AEJS (4-3)	2	0.0218	6.69	1880.8011	0.1	0.0204	1.0	0.0002134
148	gm-AEJA=gm-AEJA=gm(Anh)-AEJ (4-3, 4-3)	3	0.0216	10.47	2697.14	0.4	0.0318	0.6366	0.0005783
35	g(DeAc)mgm	1	0.0214	4.52	934.3754	0.1	0.02	1.0	4.464e-5
78	gm-AEJ=l-AEJA (3-3)	2	0.0208	6.98	1385.5933	-0.7	0.0271	0.7193	0.0006467
36	gm-AEJD	1	0.0201	4.62	985.3975	1.0	0.0188	1.0	0.000188
37	g(DeAc)m-AEJF	1	0.0199	9.6	975.4284	0.4	0.0186	1.0	0.0002123
29	gm-AEJL	1	0.0185	9.08	983.4547	1.1	0.0346	0.5	0.000346
29	gm-AEJI	1	0.0185	9.08	983.4547	1.1	0.0346	0.5	0.000346
38	gmgm-AEJ	1	0.0184	5.59	1348.5505	-1.2	0.0172	1.0	7.427e-5
39	gm(Anh)-AEJD	1	0.0183	5.1	965.3713	-4.3	0.0171	1.0	1.144e-5
222	gm-AEJA=gm-AEJA=gm(Anh)-AEJA=gm(Anh)-AEJA (4-3, 4-3, 4-3)	4	0.0182	12.92	3671.5467	1.1	0.017	1.0	1.337e-5
87	AEJ=AEJ (3-3)	2	0.0177	10.49	762.3396	0.5	0.0166	1.0	1.08e-6
90	gm-AEJ=gm-AEJ (3-3)	2	0.0171	6.51	1722.7319	-0.1	0.016	1.0	0.001199
224	gm-AEJA=gm-AEJA=gm(Anh)-AEJA (4-3, 4-3)	3	0.0169	8.36	2768.1758	0.2	0.0158	1.0	0.01044
93	gm-AEJ=gm-AEJG (3-3)	2	0.0159	6.36	1779.7534	0.1	0.0149	1.0	1.724e-5
41	g(DeAc)mgm(Anh)-AEJ	1	0.0135	6.91	1286.5137	-0.2	0.0126	1.0	1.891e-5
62	gm-AEJ=AEJA (3-3)	2	0.0132	5.61	1313.5722	1.0	0.0746	0.1657	8.359e-5
42	g(DeAc)m-AEJN	1	0.0128	4.19	942.403	0.3	0.012	1.0	0.000132
157	gm-AEJA=gm-AEJA=g(DeAc)mgm(Anh)-AEJA (4-3, 4-3)	3	0.0127	10.5	3204.3464	0.2	0.0119	1.0	0.0001523
210	gm-AEJA=g(DeAc)m-AEJ (4-3)	2	0.0125	6.67	1751.7572	0.3	0.0337	0.3478	0.001469
148	gm-AEJA=gm-AEJ=gm(Anh)-AEJA (4-3, 3-3)	3	0.0123	10.47	2697.14	0.4	0.0318	0.3634	0.0003301
159	gm-AEJA=l-AEJA=gm(Anh)-AEJA (4-3, 4-3)	3	0.0121	11.15	2360.0014	1.7	0.0113	1.0	0.0001276
230	gm-AEJA=gm-AEJA=gm-AEJA=g(DeAc)m-AEJA (4-3, 4-3, 4-3)	4	0.0116	9.21	3669.5885	0.4	0.0109	1.0	0.0006687
161	gm-AEJA=gm-AEJA=gmgm(Anh)-AEJA (4-3, 4-3)	3	0.0115	11.12	3246.357	1.1	0.0108	1.0	0.0001701
162	gm-AEJA=AEJA=AEJA (4-3, 4-3)	3	0.0114	6.32	1827.8109	0.9	0.0107	1.0	2.39e-5
231	gm-AEJA=gm-AEJS (4-3)	2	0.0105	7.27	1880.7998	0.3	0.0098	1.0	0.0002134
43	gm(Anh)-AEJF	1	0.0101	14.72	997.4128	1.3	0.0095	1.0	0.0001624
100	gm-AEJ=gm(Anh)-AEJ (3-3)	2	0.01	7.63	1702.7044	0.5	0.0094	1.0	0.0003156
44	g(DeAc)m-AEJK	1	0.0098	8.36	956.455	2.7	0.0092	1.0	4.868e-5
219	gm(Anh)-AEJA=gm(Anh)-AEJ (4-3)	2	0.0097	11.8	1753.7153	1.1	0.0182	0.5	0.0005546
219	gm(Anh)-AEJ=gm(Anh)-AEJA (3-3)	2	0.0097	11.8	1753.7153	1.1	0.0182	0.5	0.0005546
45	gmgm(Anh)-AEJ	1	0.009	7.61	1328.5242	1.2	0.0084	1.0	1.641e-5
155	gm-AEJ=g(DeAc)mgm-AEJA (3-3)	2	0.0088	6.93	2229.937	-0.5	0.0148	0.5569	0.0002953
46	AEJR	1	0.0084	3.94	546.2762	0.4	0.0079	1.0	1.142e-6
47	gm(Anh)-AEJK	1	0.0083	8.52	978.4393	1.9	0.0078	1.0	3.724e-5
166	gm-AEJA=g(DeAc)m-AEJA=g(DeAc)m-AEJA (4-3, 4-3)	3	0.0083	8.05	2704.1822	-0.1	0.0078	1.0	0.0001847
78	gm-AEJA=l-AEJ (4-3)	2	0.0081	6.98	1385.5933	-0.7	0.0271	0.2807	0.0002523
108	AEJA=g(DeAc)mgm-AEJA (4-3)	2	0.0081	5.99	1820.7786	0.7	0.0076	1.0	2.058e-5
48	AEJF	1	0.0074	11.41	537.2435	1.3	0.0069	1.0	6.443e-6
49	g(DeAc)m-AEJG	1	0.0072	4.36	885.3815	-0.1	0.0067	1.0	3.961e-5
243	gm-AEJA=gm-AEJY (4-3)	2	0.0072	9.69	1956.8311	0.1	0.0067	1.0	0.0003669
244	gm-AEJA=l-AEJA=g(DeAc)mgm-AEJA (4-3, 4-3)	3	0.0071	9.04	2816.1982	4.2	0.0066	1.0	0.0001134
155	gm-AEJA=g(DeAc)mgm-AEJ (4-3)	2	0.007	6.93	2229.937	-0.5	0.0148	0.4431	0.0002349
245	gm-AEJA=gm-AEJA=gm-AEJA=g(DeAc)m(Anh)-AEJA (4-3, 4-3, 4-3)	4	0.0069	11.01	3649.5623	1.3	0.0065	1.0	0.0001511
247	gm-AEJA=gm-AEJA=AEJA=gm(Anh)-AEJA (4-3, 4-3, 4-3)	4	0.0068	10.53	3211.3774	0.4	0.0064	1.0	0.0001831
172	gm(Anh)-AEJA=gm(Anh)-AEJA=gm(Anh)-AEJA (4-3, 4-3)	3	0.0067	14.35	2728.1233	0.5	0.0063	1.0	7.326e-5
114	g(DeAc)mgm-AEJA=g(DeAc)mgm(Anh)-AEJA (4-3)	2	0.0066	9.52	2717.1186	0.7	0.0062	1.0	4.656e-6
116	gm-AEJ=gm-AEJN (3-3)	2	0.0065	6.03	1836.7749	-0.3	0.0061	1.0	5.748e-5
104	AEJ=gm(Anh)-AEJA (3-3)	2	0.0063	8.17	1293.546	1.1	0.008	0.7418	6.322e-5
120	AEJA=AEJA (4-3)	2	0.0063	4.34	904.4138	0.8	0.0059	1.0	5.827e-6
121	gm-AEJA=gm-AEJV (4-3)	2	0.0062	9.52	1892.8375	0.5	0.0058	1.0	0.0002033
177	AEJA=gm(Anh)-AEJA=gm(Anh)-AEJA (4-3, 4-3)	3	0.0059	11.72	2267.954	0.5	0.0055	1.0	2.906e-6
253	gm-AEJA=gm-AEJM (4-3)	2	0.0058	9.17	1924.8082	0.3	0.0054	1.0	0.0001871
178	gm-AEJA=gm-AEJT (4-3)	2	0.0057	6.77	1894.8154	0.0	0.0053	1.0	0.0001661
179	gm-AEJA=gm-AEJ=gm-AEJV (4-3, 3-3)	3	0.0057	10.34	2745.1975	1.5	0.0053	1.0	0.0002633
180	gm-AEJA=gm-AEJH (4-3)	2	0.0054	6.14	1930.828	0.2	0.0051	1.0	0.0001466
119	g(DeAc)m-AEJA=g(DeAc)m(Anh)-AEJ (4-3)	2	0.0044	7.82	1689.7217	0.7	0.0059	0.7041	2.545e-6
111	gm-AEJA=g(DeAc)m(Anh)-AEJ (4-3)	2	0.0044	9.13	1731.7323	-0.2	0.0073	0.5592	1.296e-5
130	gm-AEJA=gm-AEJK (4-3)	2	0.0036	6.16	1921.864	-0.3	0.0034	1.0	0.0002479
191	AEJA=AEJA=gm(Anh)-AEJA (4-3, 4-3)	3	0.0036	8.47	1807.7847	0.3	0.0034	1.0	2.875e-6
192	gm-AEJA=gm(Anh)-AEJA=gm(Anh)-AEJA (4-3, 4-3)	3	0.0035	10.4	2748.143	0.8	0.0033	1.0	0.0004876
111	gm-AEJ=g(DeAc)m(Anh)-AEJA (3-3)	2	0.0034	9.13	1731.7323	-0.2	0.0073	0.4408	1.021e-5
52	g(DeAc)m(Anh)-AEJ	1	0.0034	4.67	808.3338	-0.2	0.0032	1.0	1.021e-5
185	gm-AEJA=gm-AEJ=g(DeAc)m-AEJA (4-3, 3-3)	3	0.0033	8.13	2675.1556	1.0	0.0047	0.6522	8.902e-5
53	AEJM	1	0.0032	6.14	521.2155	1.6	0.003	1.0	1.115e-6
131	gm-AEJ=gm-AEJR (3-3)	2	0.0028	7.77	1878.8205	2.5	0.0026	1.0	1.638e-5
126	AEJA=AEJ (4-3)	2	0.0027	7.36	833.3767	2.4	0.0051	0.5	2.508e-6
126	AEJ=AEJA (3-3)	2	0.0027	7.36	833.3767	2.4	0.0051	0.5	2.508e-6
190	gm-AEJ=gm-AEJ=gm-AEJA (3-3, 3-3)	3	0.0025	8.13	2646.1291	0.9	0.0037	0.6441	0.0001173
104	AEJA=gm(Anh)-AEJ (4-3)	2	0.0022	8.17	1293.546	1.1	0.008	0.2582	2.2e-5
119	g(DeAc)m-AEJ=g(DeAc)m(Anh)-AEJA (3-3)	2	0.0019	7.82	1689.7217	0.7	0.0059	0.2959	1.07e-6
185	gm-AEJA=gm-AEJA=g(DeAc)m-AEJ (4-3, 4-3)	3	0.0017	8.13	2675.1556	1.0	0.0047	0.3478	4.747e-5
193	gm-AEJA=gm(Anh)-AEJA=gm(Anh)-AEJ (4-3, 4-3)	3	0.0017	12.38	2677.1124	1.3	0.0032	0.5	3.686e-5
193	gm-AEJA=gm(Anh)-AEJ=gm(Anh)-AEJA (4-3, 3-3)	3	0.0017	12.38	2677.1124	1.3	0.0032	0.5	3.686e-5
190	gm-AEJA=gm-AEJ=gm-AEJ (4-3, 3-3)	3	0.0014	8.13	2646.1291	0.9	0.0037	0.3559	6.48e-5
