## Supplementary material for "Rhizobial enzyme reveals pH-driven catalytic switching and ʟ-amino acid incorporation by ʟ,ᴅ-transpeptidases": File S1. Muropeptide Quantifications: Ldt4.2.csv

Match	Structure	Oligo State	Corrected Abundance (%)	Consolidated RT (min)	Consolidated Theo (Da)	Consolidated Delta (ppm)	Raw Abundance (%)	Relative Likelihood	Likelihood
1	gm-AEJA	1	45.8677	5.11	941.4077	-1.4	42.7453	1.0	1.0
161	gm-AEJA=gm-AEJA (4-3)	2	18.2458	7.24	1864.8048	-0.7	17.0037	1.0	0.1827
2	gm(Anh)-AEJA	1	9.4654	7.95	921.3815	-0.4	8.821	1.0	0.08821
3	g(DeAc)m-AEJA	1	4.0386	4.81	899.3971	-0.4	3.7637	1.0	0.03764
48	gm-AEJA=gm(Anh)-AEJA (4-3)	2	3.6606	9.71	1844.7786	-0.0	3.4114	1.0	0.03771
49	gm-AEJA=AEJA (4-3)	2	3.5097	5.91	1384.6093	-0.2	3.2708	1.0	0.0007574
162	gm-AEJA=gm-AEJA=gm-AEJA (4-3, 4-3)	3	2.546	8.57	2788.202	-0.8	2.3727	1.0	0.07268
4	gm-AEJ	1	2.2532	4.46	870.3706	-0.9	2.0998	1.0	0.021
5	g(DeAc)mgm-AEJA	1	1.3238	5.42	1377.577	-0.0	1.2337	1.0	0.01234
6	gmgm-AEJA	1	1.0477	6.11	1419.5876	0.4	0.9764	1.0	0.009764
7	l-AEJA	1	0.9273	4.71	533.2333	0.2	0.8642	1.0	0.008642
8	gm(Anh)-AEJ	1	0.8294	6.81	850.3444	-0.3	0.7729	1.0	0.001852
111	gm-AEJA=gm-AEJA=gm(Anh)-AEJA (4-3, 4-3)	3	0.7792	10.71	2768.1771	-0.2	0.7262	1.0	0.01458
112	gm-AEJA=g(DeAc)m-AEJA (4-3)	2	0.56	6.99	1822.7943	0.1	0.5219	1.0	0.01609
9	gm	1	0.5411	2.89	498.2061	-0.6	0.5043	1.0	0.005043
50	gm-AEJA=l-AEJA (4-3)	2	0.4584	7.4	1456.6304	-0.5	0.4272	1.0	0.003694
167	gm-AEJA=gmgm-AEJA (4-3)	2	0.283	7.92	2342.9847	-0.8	0.2637	1.0	0.004174
113	gm-AEJA=g(DeAc)mgm-AEJA (4-3)	2	0.2609	7.28	2300.9741	-1.7	0.2431	1.0	0.005273
51	AEJA=gm(Anh)-AEJA (4-3)	2	0.2443	8.34	1364.5831	0.1	0.2277	1.0	0.0001563
168	gm(Anh)-AEJA=gm(Anh)-AEJA (4-3)	2	0.2317	12.19	1824.7524	0.9	0.2159	1.0	0.007781
10	AEJA	1	0.1901	1.98	461.2122	0.0	0.1772	1.0	0.001772
170	gm-AEJA=gm-AEJA=AEJA (4-3, 4-3)	3	0.16	7.51	2308.0065	-0.0	0.1491	1.0	0.01398
114	gm-AEJA=gm(Anh)-AEJA=gm(Anh)-AEJA (4-3, 4-3)	3	0.1137	12.57	2748.1495	0.6	0.106	1.0	0.0009229
11	gm-AEJS	1	0.0961	4.47	957.4026	-0.8	0.0896	1.0	0.000896
12	g(DeAc)mgm(Anh)-AEJA	1	0.0935	7.93	1357.5508	-1.0	0.0871	1.0	0.000871
174	gm-AEJA=gm-AEJA=gm-AEJA=gm-AEJA (4-3, 4-3, 4-3)	4	0.0913	9.4	3711.5991	0.1	0.0851	1.0	0.01014
13	gmgm(Anh)-AEJA	1	0.0906	8.7	1399.5614	-0.2	0.0844	1.0	0.000844
14	g(DeAc)m-AEJ	1	0.0902	4.26	828.36	0.0	0.0841	1.0	0.0007903
15	gmgm	1	0.0885	5.23	976.386	-1.0	0.0825	1.0	4.924e-5
54	gm-AEJA=gmgm(Anh)-AEJA (4-3)	2	0.0816	10.29	2322.9585	0.8	0.076	1.0	0.0003608
116	gm-AEJA=gm-AEJA=g(DeAc)m-AEJA (4-3, 4-3)	3	0.0743	8.35	2746.1928	0.0	0.0692	1.0	0.002231
177	gm-AEJA=gm-AEJA=gm-AEJA=gm(Anh)-AEJA (4-3, 4-3, 4-3)	4	0.0697	11.25	3691.5729	0.5	0.065	1.0	0.003104
117	gm-AEJA=AEJA=gm(Anh)-AEJA (4-3, 4-3)	3	0.0684	9.64	2287.9802	-1.0	0.0637	1.0	0.0009733
178	gm-AEJ=gm-AEJV (3-3)	2	0.0674	9.3	1821.799	-0.4	0.0628	1.0	2.121e-6
56	g(DeAc)mgm-AEJA=g(DeAc)mgm-AEJA (4-3)	2	0.0669	7.09	2737.1448	0.1	0.0623	1.0	0.0001522
16	gmgm-AEJ	1	0.0649	5.43	1348.5505	-0.9	0.0605	1.0	0.000205
118	gm-AEJA=g(DeAc)mgm(Anh)-AEJA (4-3)	2	0.0596	9.57	2280.9479	-0.0	0.0555	1.0	0.0003723
17	g(DeAc)mgm-AEJ	1	0.0519	4.84	1306.5399	-0.6	0.0484	1.0	0.0002591
18	AEJ	1	0.0518	1.98	390.1751	-0.2	0.0483	1.0	3.721e-5
121	AEJA=g(DeAc)m-AEJA (4-3)	2	0.0514	5.6	1342.5988	0.3	0.0479	1.0	6.669e-5
122	gm-AEJA=g(DeAc)m(Anh)-AEJA (4-3)	2	0.0451	9.45	1802.7681	-0.2	0.042	1.0	0.0001218
55	gm-AEJA=gm(Anh)-AEJ (4-3)	2	0.0445	9.38	1773.7415	-0.2	0.0647	0.6408	0.003304
20	gm-AEJG	1	0.0439	4.63	927.3921	-0.3	0.0409	1.0	0.000409
180	gm-AEJA=gm-AEJS (4-3)	2	0.0413	6.69	1880.7998	0.2	0.0385	1.0	0.000383
175	gm-AEJA=gm-AEJ (4-3)	2	0.0403	6.94	1793.7677	-0.2	0.0751	0.5	0.008976
175	gm-AEJ=gm-AEJA (3-3)	2	0.0403	6.94	1793.7677	-0.2	0.0751	0.5	0.008976
123	gm-AEJA=gm-AEJA=g(DeAc)mgm-AEJA (4-3, 4-3)	3	0.0373	8.48	3224.3726	0.1	0.0348	1.0	0.001039
61	l-AEJA=g(DeAc)mgm-AEJA (4-3)	2	0.0371	7.79	1892.7998	0.5	0.0346	1.0	0.0001066
21	gm-AEJF	1	0.037	10.42	1017.439	0.4	0.0345	1.0	0.000345
22	g(DeAc)mgm	1	0.037	4.53	934.3754	-0.8	0.0345	1.0	6.222e-5
59	gm-AEJA=AEJ (4-3)	2	0.0368	5.81	1313.5722	1.1	0.0405	0.8473	0.0002065
24	gm-AEJN	1	0.0323	4.34	984.4135	-0.0	0.0301	1.0	0.000301
63	gmgm-AEJA=AEJA (4-3)	2	0.031	6.69	1862.7892	0.2	0.0289	1.0	1.73e-5
25	g(DeAc)m(Anh)-AEJA	1	0.0306	5.39	879.3709	-0.6	0.0285	1.0	0.000285
125	gm-AEJA=gm-AEJA=l-AEJA (4-3, 4-3)	3	0.0274	8.89	2380.0289	0.0	0.0255	1.0	0.001826
184	gm-AEJA=gm-AEJQ (4-3)	2	0.0268	6.92	1921.8263	-0.1	0.025	1.0	6.839e-5
64	gm-AEJA=gm-AEJA (4-3)	2	0.026	8.28	1864.8062	-0.0	0.0242	1.0	0.1827
55	gm-AEJ=gm(Anh)-AEJA (3-3)	2	0.0249	9.38	1773.7415	-0.2	0.0647	0.3592	0.001852
128	gm-AEJA=gm-AEJA=gmgm-AEJA (4-3, 4-3)	3	0.0226	9.05	3266.3832	0.3	0.0211	1.0	0.001127
187	gm-AEJA=gm-AEJA=gm(Anh)-AEJA=gm(Anh)-AEJA (4-3, 4-3, 4-3)	4	0.0207	12.93	3671.5467	1.2	0.0193	1.0	0.0004531
130	gm-AEJA=AEJA=AEJA (4-3, 4-3)	3	0.0206	6.31	1827.8109	0.8	0.0192	1.0	3.035e-5
188	gm-AEJA=gm-AEJA=g(DeAc)mgm(Anh)-AEJA (4-3, 4-3)	3	0.0199	10.51	3204.3451	-0.2	0.0185	1.0	0.0002372
66	AEJA=l-AEJA (4-3)	2	0.0196	5.82	976.4349	0.5	0.0183	1.0	1.531e-5
67	l-AEJA=gm(Anh)-AEJA (4-3)	2	0.0192	10.18	1436.6042	0.5	0.0179	1.0	0.0007623
68	AEJA=gmgm(Anh)-AEJA (4-3)	2	0.0188	10.48	1842.763	0.4	0.0175	1.0	1.496e-6
26	g(DeAc)m	1	0.0175	2.11	456.1955	0.0	0.0163	1.0	0.0001898
28	gm-AEJQ	1	0.0172	4.94	998.4292	-1.0	0.016	1.0	0.00016
132	gm-AEJA=gm-AEJA=gmgm(Anh)-AEJA (4-3, 4-3)	3	0.0172	11.1	3246.357	0.8	0.016	1.0	0.0003249
133	gm-AEJA=gm-AEJA=g(DeAc)m(Anh)-AEJA (4-3, 4-3)	3	0.0168	10.48	2726.1665	-0.2	0.0157	1.0	0.0001795
71	AEJA=g(DeAc)mgm-AEJA (4-3)	2	0.0164	5.99	1820.7786	0.3	0.0153	1.0	2.186e-5
30	g(DeAc)m-AEJK	1	0.0151	8.12	956.455	2.2	0.0141	1.0	1.618e-6
31	l-AEJ	1	0.0149	3.27	462.1962	-0.9	0.0139	1.0	0.0001815
33	gmgm(Anh)-AEJ	1	0.0129	7.59	1328.5242	0.1	0.012	1.0	1.772e-5
34	g(DeAc)mgm(Anh)-AEJ	1	0.0122	6.91	1286.5137	-0.2	0.0114	1.0	1.829e-5
137	gm(Anh)-AEJA=gm(Anh)-AEJA=gm(Anh)-AEJA (4-3, 4-3)	3	0.0116	14.35	2728.1233	-0.1	0.0108	1.0	0.0001904
36	gm-AEJR	1	0.0112	15.79	1026.4717	-1.6	0.0104	1.0	0.000104
37	gm-AEJV	1	0.0108	7.73	969.439	0.5	0.0101	1.0	0.000101
204	gm-AEJA=gm-AEJG (4-3)	2	0.0105	6.67	1850.7892	0.2	0.01	0.9811	0.0001748
139	g(DeAc)m-AEJA=g(DeAc)mgm-AEJA (4-3)	2	0.0104	7.02	2258.9636	-1.2	0.0097	1.0	0.0004643
205	gm-AEJA=gm-AEJA=AEJA=gm(Anh)-AEJA (4-3, 4-3, 4-3)	4	0.0097	10.48	3211.3774	0.3	0.009	1.0	0.0002723
76	gm-AEJ=l-AEJA (3-3)	2	0.0092	6.82	1385.5933	-0.8	0.0114	0.7533	0.0001815
81	g(DeAc)m-AEJA=g(DeAc)m-AEJA (4-3)	2	0.0089	6.63	1780.785	0.0	0.0083	1.0	0.001417
40	gm-AEJY	1	0.0088	8.14	1033.4339	0.3	0.0082	1.0	8.2e-5
41	gm(Anh)-AEJG	1	0.0087	6.98	907.3658	-0.0	0.0081	1.0	3.608e-5
211	gm-AEJA=gm-AEJA=gm-AEJA=AEJA (4-3, 4-3, 4-3)	4	0.0085	8.63	3231.4036	-0.3	0.0079	1.0	0.0006373
212	g(DeAc)mgm-AEJA=g(DeAc)mgm(Anh)-AEJA (4-3)	2	0.008	9.47	2717.1172	-0.2	0.0075	1.0	1.075e-5
84	AEJA=AEJA (4-3)	2	0.0076	4.34	904.4138	-0.3	0.0071	1.0	3.14e-6
85	gm(Anh)-AEJA=gmgm(Anh)-AEJA (4-3)	2	0.0074	12.6	2302.9323	-0.6	0.0069	1.0	7.445e-5
146	gm-AEJA=l-AEJA=g(DeAc)mgm-AEJA (4-3, 4-3)	3	0.0073	9.01	2816.1982	-0.0	0.0068	1.0	0.0001479
150	AEJA=gm(Anh)-AEJA=gm(Anh)-AEJA (4-3, 4-3)	3	0.0069	11.73	2267.954	-0.1	0.0064	1.0	3.826e-6
88	gmgm-AEJA=g(DeAc)mgm-AEJA (4-3)	2	0.0068	7.96	2779.154	-0.2	0.0063	1.0	0.0001205
59	gm-AEJ=AEJA (3-3)	2	0.0066	5.81	1313.5722	1.1	0.0405	0.1527	3.721e-5
77	gm(Anh)-AEJA=gm(Anh)-AEJ (4-3)	2	0.006	11.81	1753.7153	0.5	0.0112	0.5	0.0006818
77	gm(Anh)-AEJ=gm(Anh)-AEJA (3-3)	2	0.006	11.81	1753.7153	0.5	0.0112	0.5	0.0006818
42	gm-AEJT	1	0.0059	4.72	971.4183	-0.6	0.0055	1.0	5.5e-5
93	gm-AEJ=gm-AEJ (3-3)	2	0.0059	6.52	1722.7319	0.5	0.0055	1.0	0.0004409
95	gm-AEJ=gm(Anh)-AEJ (3-3)	2	0.0058	7.62	1702.7044	-0.3	0.0054	1.0	0.0001623
96	l-AEJA=g(DeAc)m-AEJA (4-3)	2	0.0058	7.08	1414.6212	-0.0	0.0054	1.0	0.0003253
153	gm-AEJA=gm-AEJ=gm-AEJV (4-3, 3-3)	3	0.0058	10.29	2745.1975	0.2	0.0054	1.0	0.0002684
217	gm-AEJA=gmgm-AEJA=AEJA (4-3, 4-3)	3	0.0053	7.99	2786.1863	0.2	0.0049	1.0	0.0001235
216	gm-AEJA=gm-AEJA=gm-AEJA=g(DeAc)m-AEJA (4-3, 4-3, 4-3)	4	0.0053	8.99	3669.5885	-0.4	0.0049	1.0	0.0002958
97	l-AEJA=gmgm(Anh)-AEJA (4-3)	2	0.0052	7.8	1914.7841	-0.7	0.0048	1.0	7.294e-6
45	gm-AEJK	1	0.0046	4.27	998.4656	-0.5	0.0043	1.0	4.3e-5
100	l-AEJA=g(DeAc)mgm(Anh)-AEJA (4-3)	2	0.0044	10.26	1872.7735	-0.8	0.0041	1.0	7.527e-6
102	g(DeAc)mgm-AEJA=g(DeAc)mgm(Anh)-AEJA (4-3)	2	0.0042	9.34	2717.1186	0.0	0.0039	1.0	1.075e-5
157	gm-AEJA=gm-AEJA=gm-AEJS (4-3, 4-3)	3	0.0042	7.9	2804.1982	0.3	0.0039	1.0	0.0001646
158	gm-AEJA=gm-AEJA=gm-AEJQ (4-3, 4-3)	3	0.0041	8.24	2845.2248	1.5	0.0038	1.0	0.0001069
104	gm-AEJA=gm-AEJN (4-3)	2	0.004	6.31	1907.812	0.2	0.0037	1.0	0.0001287
106	gm-AEJA=gm(Anh)-AEJG (4-3)	2	0.0039	9.01	1830.763	-0.0	0.0036	1.0	3.462e-5
215	gm-AEJA=gm-AEJA=gm(Anh)-AEJ (4-3, 4-3)	3	0.0036	10.61	2697.1386	-0.4	0.0052	0.6408	0.0001772
99	AEJ=gm(Anh)-AEJA (3-3)	2	0.0035	8.19	1293.546	1.2	0.0043	0.7567	4.261e-5
148	gm-AEJA=gm-AEJA=gm-AEJ (4-3, 4-3)	3	0.0035	8.37	2717.1662	-0.0	0.0065	0.5	0.0001605
148	gm-AEJA=gm-AEJ=gm-AEJA (4-3, 3-3)	3	0.0035	8.37	2717.1662	-0.0	0.0065	0.5	0.0001605
224	gm-AEJ=gm-AEJG (3-3)	2	0.0034	6.36	1779.7521	0.0	0.0032	1.0	8.588e-6
159	AEJA=AEJA=gm(Anh)-AEJA (4-3, 4-3)	3	0.0033	8.43	1807.7847	1.2	0.0031	1.0	4.035e-6
76	gm-AEJA=l-AEJ (4-3)	2	0.003	6.82	1385.5933	-0.8	0.0114	0.2467	5.942e-5
109	gm-AEJ=l-AEJ (3-3)	2	0.003	6.46	1314.5562	0.5	0.0028	1.0	2.919e-6
44	gm-AEJL	1	0.0026	9.92	983.4547	0.4	0.0048	0.5	4.8e-5
44	gm-AEJI	1	0.0026	9.92	983.4547	0.4	0.0048	0.5	4.8e-5
46	g(DeAc)m-AEJQ	1	0.0025	4.65	956.4186	0.1	0.0023	1.0	6.022e-6
215	gm-AEJA=gm-AEJ=gm(Anh)-AEJA (4-3, 3-3)	3	0.002	10.61	2697.1386	-0.4	0.0052	0.3592	9.935e-5
99	AEJA=gm(Anh)-AEJ (4-3)	2	0.0011	8.19	1293.546	1.2	0.0043	0.2433	1.37e-5
204	gm-AEJ=gm-AEJQ (3-3)	2	0.0002	6.67	1850.7892	0.2	0.01	0.01885	3.36e-6
