## Supplementary material for "Rhizobial enzyme reveals pH-driven catalytic switching and ʟ-amino acid incorporation by ʟ,ᴅ-transpeptidases": File S1. Muropeptide Quantifications: Ldt4.3.csv

Match	Structure	Oligo State	Corrected Abundance (%)	Consolidated RT (min)	Consolidated Theo (Da)	Consolidated Delta (ppm)	Raw Abundance (%)	Relative Likelihood	Likelihood
1	gm-AEJA	1	41.7062	5.15	941.4077	-0.8	38.1774	1.0	1.0
55	gm-AEJA=gm-AEJA (4-3)	2	14.857	7.26	1864.8062	-0.1	13.5999	1.0	0.1458
2	gm-AEJ	1	7.6601	4.53	870.3706	-0.6	7.012	1.0	0.07012
3	gm(Anh)-AEJA	1	6.1537	7.94	921.3815	0.4	5.633	1.0	0.05633
56	gm-AEJA=AEJA (4-3)	2	5.5687	5.92	1384.6093	0.3	5.0975	1.0	0.0004593
4	g(DeAc)m-AEJA	1	3.4818	4.85	899.3971	-0.2	3.1872	1.0	0.03187
57	gm-AEJA=gm(Anh)-AEJA (4-3)	2	2.9191	9.72	1844.7786	0.6	2.6721	1.0	0.02151
5	gmgm-AEJA	1	1.95	6.13	1419.5876	0.2	1.785	1.0	0.01785
6	gm(Anh)-AEJ	1	1.71	6.81	850.3444	0.2	1.5653	1.0	0.00395
108	gm-AEJA=gm-AEJA=gm-AEJA (4-3, 4-3)	3	1.6829	8.58	2788.2033	-0.2	1.5405	1.0	0.05192
7	g(DeAc)mgm-AEJA	1	1.0887	5.44	1377.577	-0.1	0.9966	1.0	0.009966
8	l-AEJA	1	0.9749	4.77	533.2333	0.4	0.8924	1.0	0.008924
109	gm-AEJA=g(DeAc)m-AEJA (4-3)	2	0.8014	6.99	1822.7943	0.3	0.7336	1.0	0.01217
9	gm	1	0.7856	2.89	498.2061	-0.6	0.7191	1.0	0.007191
110	gm-AEJA=gm-AEJA=gm(Anh)-AEJA (4-3, 4-3)	3	0.5626	10.7	2768.1771	0.3	0.515	1.0	0.0102
58	gm-AEJA=l-AEJA (4-3)	2	0.4913	7.42	1456.6304	0.6	0.4497	1.0	0.003407
59	AEJA=gm(Anh)-AEJA (4-3)	2	0.3996	8.33	1364.5831	0.4	0.3658	1.0	6.776e-5
151	gm-AEJA=gm-AEJ (4-3)	2	0.3952	6.93	1793.7677	0.3	0.7236	0.5	0.02677
151	gm-AEJ=gm-AEJA (3-3)	2	0.3952	6.93	1793.7677	0.3	0.7236	0.5	0.02677
10	gm-AEJF	1	0.3506	10.43	1017.439	0.4	0.3209	1.0	0.003209
153	gm-AEJA=gmgm-AEJA (4-3)	2	0.3488	7.94	2342.9847	0.1	0.3193	1.0	0.006815
11	g(DeAc)m-AEJ	1	0.3313	4.34	828.36	-0.8	0.3033	1.0	0.002235
154	gm-AEJA=gm-AEJA=AEJA (4-3, 4-3)	3	0.2596	7.49	2308.0065	0.1	0.2376	1.0	0.01946
61	gm-AEJA=AEJ (4-3)	2	0.2375	5.61	1313.5722	0.7	0.2461	0.8832	0.0006379
14	gmgm-AEJ	1	0.2071	5.47	1348.5505	-0.3	0.1896	1.0	0.001252
111	gm-AEJA=g(DeAc)mgm-AEJA (4-3)	2	0.1906	7.22	2300.9741	-1.4	0.1745	1.0	0.003805
60	gm-AEJA=gm(Anh)-AEJ (4-3)	2	0.1834	9.39	1773.7415	1.1	0.2788	0.6021	0.005976
15	AEJ	1	0.1825	3.86	390.1751	-0.0	0.1671	1.0	8.435e-5
62	gm(Anh)-AEJA=gm(Anh)-AEJA (4-3)	2	0.1798	12.18	1824.7524	0.7	0.1646	1.0	0.003173
16	gm-AEJN	1	0.179	4.46	984.4135	0.0	0.1639	1.0	0.001639
63	AEJ=AEJ (3-3)	2	0.1711	10.46	762.3396	0.5	0.1566	1.0	2.792e-6
17	gmgm	1	0.1515	5.25	976.386	-0.7	0.1387	1.0	0.0001284
65	gmgm-AEJA=AEJA (4-3)	2	0.144	8.06	1862.7892	0.6	0.1318	1.0	2.147e-5
18	l-AEJK	1	0.1425	5.02	590.2912	-0.8	0.1304	1.0	6.425e-6
19	AEJF	1	0.1356	13.16	537.2435	0.5	0.1241	1.0	3.86e-6
20	AEJA	1	0.1314	1.98	461.2122	-0.3	0.1203	1.0	0.001203
60	gm-AEJ=gm(Anh)-AEJA (3-3)	2	0.1212	9.39	1773.7415	1.1	0.2788	0.3979	0.00395
67	gm-AEJA=gmgm(Anh)-AEJA (4-3)	2	0.121	10.3	2322.9585	-0.1	0.1108	1.0	0.0002111
115	gm-AEJA=AEJA=gm(Anh)-AEJA (4-3, 4-3)	3	0.1168	9.63	2287.9802	0.3	0.1069	1.0	0.001397
117	AEJA=g(DeAc)m-AEJA (4-3)	2	0.1026	5.61	1342.5988	0.2	0.0939	1.0	3.834e-5
69	gm-AEJ=gm-AEJV (3-3)	2	0.0938	9.3	1821.8004	0.2	0.0859	1.0	2.405e-5
23	g(DeAc)mgm-AEJ	1	0.0896	4.89	1306.5399	-0.6	0.082	1.0	0.0006988
24	gm-AEJY	1	0.0884	8.13	1033.4339	0.6	0.0809	1.0	0.000809
119	gm-AEJA=gm-AEJA=g(DeAc)m-AEJA (4-3, 4-3)	3	0.0865	8.3	2746.1928	0.1	0.0792	1.0	0.002801
25	l-AEJG	1	0.0858	6.13	519.2177	0.1	0.0785	1.0	6.541e-6
27	gm-AEJG	1	0.0801	4.69	927.3921	-0.4	0.0733	1.0	0.000733
28	gm-AEJK	1	0.0787	4.35	998.4656	-0.9	0.072	1.0	0.00072
121	gm-AEJA=gm(Anh)-AEJA=gm(Anh)-AEJA (4-3, 4-3)	3	0.0767	12.6	2748.1495	0.7	0.0702	1.0	0.0006284
30	l-AEJR	1	0.0711	6.09	618.2973	0.2	0.0651	1.0	3.802e-6
31	l-AEJY	1	0.0681	9.17	625.2595	1.2	0.0623	1.0	7.22e-6
32	gm-AEJP	1	0.0651	13.29	967.4234	2.8	0.0596	1.0	0.000596
33	gm-AEJS	1	0.0646	4.56	957.4026	-0.4	0.0591	1.0	0.000591
34	gm-AEJM	1	0.0639	7.16	1001.4111	0.4	0.0585	1.0	0.000585
35	gmgm(Anh)-AEJA	1	0.0604	8.72	1399.5614	0.4	0.0553	1.0	0.000553
74	g(DeAc)mgm-AEJA=g(DeAc)mgm-AEJA (4-3)	2	0.056	6.97	2737.1448	0.2	0.0513	1.0	9.932e-5
37	l-AEJ	1	0.0554	3.27	462.1962	-0.9	0.0507	1.0	0.0006258
165	gm-AEJA=gm-AEJA=gm-AEJA=gm-AEJA (4-3, 4-3, 4-3)	4	0.0551	9.43	3711.5991	1.0	0.0504	1.0	0.005881
166	gm-AEJA=gm-AEJA=gm-AEJA=gm(Anh)-AEJA (4-3, 4-3, 4-3)	4	0.0545	11.32	3691.5729	0.9	0.0499	1.0	0.001966
38	gm-AEJT	1	0.0517	4.89	971.4183	0.0	0.0473	1.0	0.000473
39	l-AEJV	1	0.0509	10.4	561.2646	0.8	0.0466	1.0	3.061e-6
40	g(DeAc)mgm(Anh)-AEJA	1	0.0487	7.91	1357.5508	-0.5	0.0446	1.0	0.000446
41	gm-AEJR	1	0.0465	4.64	1026.4717	-0.3	0.0426	1.0	0.000426
78	AEJA=l-AEJA (4-3)	2	0.0463	5.83	976.4349	0.4	0.0424	1.0	1.074e-5
79	l-AEJA=g(DeAc)mgm-AEJA (4-3)	2	0.0459	7.8	1892.7998	0.2	0.042	1.0	8.894e-5
42	g(DeAc)m	1	0.0441	1.78	456.1955	-0.3	0.0404	1.0	0.0002292
81	gm-AEJA=gm-AEJG (4-3)	2	0.0433	6.68	1850.7905	0.2	0.0396	1.0	0.0002798
83	gm-AEJA=g(DeAc)mgm(Anh)-AEJA (4-3)	2	0.0422	9.54	2280.9493	-0.3	0.0386	1.0	0.0001703
70	AEJA=AEJ (4-3)	2	0.0404	8.76	833.3767	1.0	0.074	0.5	2.01e-6
70	AEJ=AEJA (3-3)	2	0.0404	8.76	833.3767	1.0	0.074	0.5	2.01e-6
44	g(DeAc)mgm	1	0.0377	4.6	934.3754	-1.1	0.0345	1.0	7.167e-5
45	gm-AEJV	1	0.0375	7.17	969.439	0.5	0.0343	1.0	0.000343
132	gm-AEJA=gm-AEJA=gmgm-AEJA (4-3, 4-3)	3	0.0342	9.02	3266.3832	0.8	0.0313	1.0	0.001219
173	gm-AEJA=gm-AEJS (4-3)	2	0.0334	6.7	1880.7998	0.2	0.0306	1.0	0.0002256
135	gm-AEJA=gm-AEJA=g(DeAc)mgm-AEJA (4-3, 4-3)	3	0.0332	8.33	3224.3726	0.8	0.0304	1.0	0.0006662
136	gm-AEJA=gm-AEJA=l-AEJA (4-3, 4-3)	3	0.0331	8.88	2380.0289	-0.1	0.0303	1.0	0.001717
174	gm-AEJA=gm-AEJN (4-3)	2	0.033	6.34	1907.8107	0.0	0.0302	1.0	0.0006257
61	gm-AEJ=AEJA (3-3)	2	0.0314	5.61	1313.5722	0.7	0.2461	0.1168	8.435e-5
139	gm-AEJA=gm-AEJA=gmgm(Anh)-AEJA (4-3, 4-3)	3	0.0294	11.08	3246.357	0.8	0.0269	1.0	0.000423
89	gm-AEJA=gm-AEJF (4-3)	2	0.0285	12.12	1940.8375	0.4	0.0261	1.0	0.001225
47	gmgm(Anh)-AEJ	1	0.0265	7.48	1328.5242	0.4	0.0243	1.0	3.878e-5
50	g(DeAc)m-AEJS	1	0.0252	15.11	915.3921	-0.4	0.0231	1.0	1.884e-5
123	gm-AEJA=gm-AEJA=gm-AEJ (4-3, 4-3)	3	0.0251	8.34	2717.1662	0.0	0.046	0.5	0.001381
123	gm-AEJA=gm-AEJ=gm-AEJA (4-3, 3-3)	3	0.0251	8.34	2717.1662	0.0	0.046	0.5	0.001381
96	gm-AEJ=gm(Anh)-AEJ (3-3)	2	0.0235	7.62	1702.7044	0.5	0.0215	1.0	0.001098
102	l-AEJA=gm(Anh)-AEJA (4-3)	2	0.0199	10.21	1436.6042	0.2	0.0182	1.0	0.0005027
103	AEJA=g(DeAc)mgm-AEJA (4-3)	2	0.0198	5.99	1820.7786	-0.0	0.0181	1.0	1.199e-5
175	gm-AEJ=g(DeAc)m-AEJA (3-3)	2	0.0188	6.65	1751.7572	0.2	0.0261	0.6587	0.002235
53	gm-AEJD	1	0.0184	4.6	985.3975	-0.4	0.0168	1.0	0.000168
101	AEJ=gm(Anh)-AEJA (3-3)	2	0.0176	8.14	1293.546	0.6	0.0193	0.8333	9.413e-5
182	gm-AEJ=gm-AEJ (3-3)	2	0.0167	6.52	1722.7306	-0.1	0.0153	1.0	0.004917
88	gm(Anh)-AEJA=gm(Anh)-AEJ (4-3)	2	0.0151	11.81	1753.7153	0.7	0.0276	0.5	0.0008817
88	gm(Anh)-AEJ=gm(Anh)-AEJA (3-3)	2	0.0151	11.81	1753.7153	0.7	0.0276	0.5	0.0008817
178	gm-AEJA=gm-AEJA=gm(Anh)-AEJ (4-3, 4-3)	3	0.0136	10.5	2697.1386	0.2	0.0207	0.6021	0.0006408
175	gm-AEJA=g(DeAc)m-AEJ (4-3)	2	0.0097	6.65	1751.7572	0.2	0.0261	0.3413	0.001158
178	gm-AEJA=gm-AEJ=gm(Anh)-AEJA (4-3, 3-3)	3	0.009	10.5	2697.1386	0.2	0.0207	0.3979	0.0004236
101	AEJA=gm(Anh)-AEJ (4-3)	2	0.0035	8.14	1293.546	0.6	0.0193	0.1667	1.883e-5
