## Supplementary material for "Rhizobial enzyme reveals pH-driven catalytic switching and ʟ-amino acid incorporation by ʟ,ᴅ-transpeptidases": File S1. Muropeptide Quantifications: Ldt5.1.csv

Match	Structure	Oligo State	Corrected Abundance (%)	Consolidated RT (min)	Consolidated Theo (Da)	Consolidated Delta (ppm)	Raw Abundance (%)	Relative Likelihood	Likelihood
1	gm-AEJA	1	35.7765	5.19	941.4077	-0.8	33.8774	1.0	1.0
2	g(DeAc)m-AEJA	1	14.334	4.89	899.3971	0.2	13.5731	1.0	0.1357
61	gm-AEJA=gm-AEJA (4-3)	2	14.1401	7.28	1864.8062	-0.2	13.3895	1.0	0.1148
3	gm(Anh)-AEJA	1	6.8783	7.96	921.3815	0.1	6.5132	1.0	0.06513
62	gm-AEJA=AEJA (4-3)	2	4.0546	5.96	1384.6093	0.8	3.8394	1.0	0.001301
63	gm-AEJA=gm(Anh)-AEJA (4-3)	2	3.8793	9.76	1844.7786	0.6	3.6734	1.0	0.02207
163	gm-AEJA=g(DeAc)m-AEJA (4-3)	2	2.2331	7.03	1822.7943	0.1	2.1146	1.0	0.04598
4	gm-AEJ	1	2.0969	4.54	870.3706	-0.1	1.9856	1.0	0.01986
5	l-AEJA	1	1.9892	4.8	533.2333	0.4	1.8836	1.0	0.01884
232	gm-AEJA=gm-AEJA=gm-AEJA (4-3, 4-3)	3	1.7182	8.6	2788.202	-0.1	1.627	1.0	0.04536
6	gm	1	0.9384	2.96	498.2061	-0.1	0.8886	1.0	0.008886
7	gm(Anh)-AEJ	1	0.8815	6.84	850.3444	-0.5	0.8347	1.0	0.001293
164	gm-AEJA=gm-AEJA=gm(Anh)-AEJA (4-3, 4-3)	3	0.8484	10.75	2768.1771	0.2	0.8034	1.0	0.01244
64	gm-AEJA=l-AEJA (4-3)	2	0.8023	7.42	1456.6304	0.2	0.7597	1.0	0.006381
8	g(DeAc)mgm-AEJA	1	0.7436	5.47	1377.577	0.4	0.7041	1.0	0.007041
9	gmgm-AEJA	1	0.6074	6.15	1419.5876	1.0	0.5752	1.0	0.005752
10	g(DeAc)m-AEJ	1	0.5249	4.37	828.36	0.5	0.497	1.0	0.002695
11	AEJA	1	0.4054	2.03	461.2122	0.7	0.3839	1.0	0.003839
165	gm-AEJA=gm-AEJA=AEJA (4-3, 4-3)	3	0.3139	7.54	2308.0078	0.1	0.2972	1.0	0.01301
66	gm-AEJA=g(DeAc)m(Anh)-AEJA (4-3)	2	0.292	9.47	1802.7694	-0.1	0.2765	1.0	0.000163
166	gm-AEJA=gm-AEJA=g(DeAc)m-AEJA (4-3, 4-3)	3	0.2832	8.36	2746.1928	0.6	0.2682	1.0	0.007164
67	AEJA=g(DeAc)m-AEJA (4-3)	2	0.2781	5.64	1342.6001	0.2	0.2633	1.0	0.0005211
235	gm-AEJA=gm-AEJ (4-3)	2	0.274	6.96	1793.7677	0.1	0.5189	0.5	0.006727
235	gm-AEJ=gm-AEJA (3-3)	2	0.274	6.96	1793.7677	0.1	0.5189	0.5	0.006727
65	gm-AEJA=gm(Anh)-AEJ (4-3)	2	0.2236	9.41	1773.7415	0.5	0.3086	0.6862	0.002828
68	AEJA=gm(Anh)-AEJA (4-3)	2	0.2152	8.38	1364.5831	0.7	0.2038	1.0	0.00025
238	gm(Anh)-AEJA=gm(Anh)-AEJA (4-3)	2	0.2103	12.2	1824.7524	0.9	0.1991	1.0	0.004242
167	gm-AEJA=gm(Anh)-AEJA=gm(Anh)-AEJA (4-3, 4-3)	3	0.1953	12.8	2748.1495	0.7	0.1849	1.0	0.0006745
168	gm-AEJA=AEJA=gm(Anh)-AEJA (4-3, 4-3)	3	0.1897	9.68	2287.9802	-0.2	0.1796	1.0	0.0006904
169	gm-AEJA=g(DeAc)mgm-AEJA (4-3)	2	0.1783	7.29	2300.9741	-1.3	0.1688	1.0	0.002385
12	gm-AEJG	1	0.1781	4.7	927.3921	0.2	0.1686	1.0	0.001686
70	g(DeAc)m-AEJA=g(DeAc)m-AEJA (4-3)	2	0.1737	6.68	1780.785	0.1	0.1645	1.0	0.01842
13	gm-AEJF	1	0.1426	10.46	1017.439	0.6	0.135	1.0	0.00135
240	gm-AEJA=gmgm-AEJA (4-3)	2	0.1389	7.96	2342.9847	-0.5	0.1315	1.0	0.001949
71	gm-AEJA=AEJ (4-3)	2	0.1153	5.66	1313.5722	1.2	0.1343	0.8127	0.0003306
14	gm-AEJN	1	0.1152	4.46	984.4135	0.7	0.1091	1.0	0.001091
171	gm-AEJA=gm-AEJA=g(DeAc)m(Anh)-AEJA (4-3, 4-3)	3	0.1092	10.52	2726.1665	-0.2	0.1034	1.0	0.0009367
15	AEJ	1	0.1031	2.05	390.1751	0.5	0.0976	1.0	7.623e-5
72	gm-AEJA=gmgm(Anh)-AEJA (4-3)	2	0.1023	10.35	2322.9585	0.8	0.0969	1.0	0.0002124
65	gm-AEJ=gm(Anh)-AEJA (3-3)	2	0.1023	9.41	1773.7415	0.5	0.3086	0.3138	0.001293
16	gmgm	1	0.1019	5.28	976.386	-0.4	0.0965	1.0	5.111e-5
73	AEJA=gmgm(Anh)-AEJA (4-3)	2	0.0823	10.51	1842.763	0.8	0.0779	1.0	2.407e-6
17	gm-AEJV	1	0.0815	7.19	969.439	-0.9	0.0772	1.0	0.000772
246	gm-AEJA=AEJA=g(DeAc)m-AEJA (4-3, 4-3)	3	0.0755	7.23	2265.9959	-1.5	0.0715	1.0	0.000892
76	AEJA=l-AEJA (4-3)	2	0.0693	5.87	976.4349	1.2	0.0656	1.0	7.231e-5
77	l-AEJA=g(DeAc)m-AEJA (4-3)	2	0.0675	7.12	1414.6212	-0.4	0.0645	0.9915	0.002557
18	gmgm(Anh)-AEJA	1	0.0662	8.74	1399.5614	0.8	0.0627	1.0	0.000627
19	g(DeAc)m	1	0.0623	1.86	456.1955	-0.2	0.059	1.0	0.001206
20	g(DeAc)m-AEJG	1	0.0621	4.5	885.3815	0.0	0.0588	1.0	0.0002288
248	gm-AEJA=gm-AEJA=gm-AEJA=gm-AEJA (4-3, 4-3, 4-3)	4	0.0615	9.47	3711.5991	0.9	0.0582	1.0	0.005512
249	gm-AEJA=gm-AEJA=gm-AEJA=gm(Anh)-AEJA (4-3, 4-3, 4-3)	4	0.0613	11.32	3691.5729	1.1	0.058	1.0	8.503e-5
21	g(DeAc)mgm(Anh)-AEJA	1	0.0582	7.94	1357.5508	-0.4	0.0551	1.0	0.000551
79	gm-AEJA=g(DeAc)mgm(Anh)-AEJA (4-3)	2	0.0571	9.61	2280.9493	-0.1	0.0541	1.0	0.0001867
80	l-AEJA=gm(Anh)-AEJA (4-3)	2	0.0533	10.25	1436.6042	1.2	0.0505	1.0	0.001227
81	gm-AEJ=gm-AEJV (3-3)	2	0.0531	9.31	1821.8004	-0.0	0.0503	1.0	1.533e-5
22	g(DeAc)mgm-AEJ	1	0.0517	4.92	1306.5399	-0.3	0.049	1.0	0.0001398
23	g(DeAc)m(Anh)-AEJA	1	0.0508	5.44	879.3709	0.3	0.0481	1.0	0.000481
173	gm-AEJA=gm-AEJA=l-AEJA (4-3, 4-3)	3	0.0502	8.9	2380.0289	1.0	0.0475	1.0	0.002574
24	gm-AEJY	1	0.0491	8.18	1033.4339	1.6	0.0465	1.0	0.000465
25	gm(Anh)-AEJG	1	0.0485	7.13	907.3658	1.0	0.0459	1.0	0.0001098
26	l-AEJ	1	0.0455	3.34	462.1962	-0.2	0.0431	1.0	0.000374
27	gm-AEJK	1	0.0388	4.38	998.4656	0.6	0.0367	1.0	0.000367
28	gm-AEJS	1	0.0375	4.59	957.4026	-0.1	0.0355	1.0	0.000355
78	gm-AEJ=g(DeAc)m-AEJA (3-3)	2	0.0356	6.7	1751.7585	-0.1	0.0548	0.6155	0.002695
247	gm(Anh)-AEJA=gm(Anh)-AEJ (4-3)	2	0.0355	11.84	1753.7153	1.0	0.0672	0.5	0.0005437
247	gm(Anh)-AEJ=gm(Anh)-AEJA (3-3)	2	0.0355	11.84	1753.7153	1.0	0.0672	0.5	0.0005437
175	g(DeAc)m-AEJA=g(DeAc)mgm-AEJA (4-3)	2	0.0343	7.0	2258.9636	-1.2	0.0325	1.0	0.0009557
29	g(DeAc)mgm	1	0.0319	4.61	934.3754	-0.3	0.0302	1.0	6.257e-5
30	gm-AEJT	1	0.0305	6.77	971.4196	-0.6	0.0289	1.0	0.000288
84	AEJA=AEJA (4-3)	2	0.0305	4.46	904.4138	0.4	0.0289	1.0	1.474e-5
31	gm-AEJT	1	0.0304	4.79	971.4183	0.1	0.0288	1.0	0.000288
178	gm-AEJA=AEJA=AEJA (4-3, 4-3)	3	0.0302	6.37	1827.8109	1.4	0.0286	1.0	9.791e-5
32	gmgm-AEJ	1	0.0299	5.48	1348.5505	-0.5	0.0283	1.0	0.0001142
33	g(DeAc)m-AEJF	1	0.0299	9.62	975.4284	-0.1	0.0283	1.0	0.0001832
252	gm-AEJA=gm-AEJA=gm(Anh)-AEJA=gm(Anh)-AEJA (4-3, 4-3, 4-3)	4	0.0299	13.07	3671.5467	1.0	0.0283	1.0	2.812e-5
34	gm-AEJM	1	0.0289	7.21	1001.4111	-0.2	0.0274	1.0	0.000274
253	gm-AEJA=gm-AEJA=AEJA=gm(Anh)-AEJA (4-3, 4-3, 4-3)	4	0.0279	10.52	3211.3774	0.2	0.0264	1.0	0.0006084
87	gm-AEJA=gm-AEJG (4-3)	2	0.0278	6.7	1850.7905	0.1	0.0264	0.9968	0.0005712
71	gm-AEJ=AEJA (3-3)	2	0.0266	5.66	1313.5722	1.2	0.1343	0.1873	7.623e-5
254	gm-AEJA=gm-AEJA=gm(Anh)-AEJA (4-3, 4-3)	3	0.0265	8.36	2768.1758	-0.2	0.0251	1.0	0.01244
35	l-AEJV	1	0.0262	10.62	561.2646	0.8	0.0248	1.0	1.454e-5
256	gm-AEJA=gm-AEJQ (4-3)	2	0.0255	6.96	1921.8263	-0.3	0.0241	1.0	3.117e-5
180	gm-AEJA=gm-AEJA=gmgm(Anh)-AEJA (4-3, 4-3)	3	0.0248	11.19	3246.357	1.2	0.0235	1.0	0.0003283
82	AEJ=gm(Anh)-AEJA (3-3)	2	0.0225	8.0	1293.546	0.2	0.0321	0.6649	6.357e-5
78	gm-AEJA=g(DeAc)m-AEJ (4-3)	2	0.0223	6.7	1751.7585	-0.1	0.0548	0.3845	0.001684
92	gm-AEJ=gm-AEJG (3-3)	2	0.022	6.4	1779.7534	0.2	0.0208	1.0	3.348e-5
37	l-AEJY	1	0.0213	9.25	625.2595	1.0	0.0202	1.0	8.759e-6
38	g(DeAc)m-AEJN	1	0.0211	4.31	942.403	0.5	0.02	1.0	0.0001481
182	gm(Anh)-AEJA=gm(Anh)-AEJA=gm(Anh)-AEJA (4-3, 4-3)	3	0.0209	14.36	2728.1233	0.6	0.0198	1.0	0.0001297
259	gm-AEJA=g(DeAc)m-AEJA=g(DeAc)m-AEJA (4-3, 4-3)	3	0.0208	8.02	2704.1808	0.2	0.0197	1.0	0.0005573
93	gmgm-AEJA=AEJA (4-3)	2	0.0201	6.92	1862.7892	0.3	0.019	1.0	2.208e-5
39	gm-AEJR	1	0.0195	4.67	1026.4717	0.5	0.0185	1.0	0.000185
40	AEJF	1	0.0188	11.57	537.2435	1.4	0.0178	1.0	5.183e-6
96	gm-AEJA=gm-AEJS (4-3)	2	0.0182	6.71	1880.8011	0.4	0.0172	1.0	0.0001203
188	gm-AEJA=gm-AEJA=g(DeAc)mgm-AEJA (4-3, 4-3)	3	0.0173	8.51	3224.3726	0.6	0.0164	1.0	0.0005719
189	AEJA=gm(Anh)-AEJA=gm(Anh)-AEJA (4-3, 4-3)	3	0.0163	11.75	2267.954	1.0	0.0154	1.0	7.643e-6
91	gm-AEJ=l-AEJA (3-3)	2	0.0162	7.03	1385.5933	-1.2	0.0213	0.7192	0.000374
181	gm-AEJA=gm-AEJA=gm(Anh)-AEJ (4-3, 4-3)	3	0.016	10.51	2697.14	0.0	0.0221	0.6862	0.0007174
42	g(DeAc)m-AEJY	1	0.0158	7.55	991.4234	0.7	0.015	1.0	6.311e-5
266	gm-AEJA=gm-AEJA=gm-AEJA=AEJA (4-3, 4-3, 4-3)	4	0.0156	8.62	3231.4036	0.0	0.0148	1.0	0.001007
44	g(DeAc)mgm(Anh)-AEJ	1	0.0155	6.96	1286.5137	-0.4	0.0147	1.0	1.094e-5
191	gm-AEJA=l-AEJA=gm(Anh)-AEJA (4-3, 4-3)	3	0.0152	11.2	2360.0014	1.3	0.0144	1.0	0.0001711
267	gm-AEJA=gm-AEJA=gm-AEJA=g(DeAc)m-AEJA (4-3, 4-3, 4-3)	4	0.0151	9.25	3669.5885	0.8	0.0143	1.0	0.0009086
192	gm-AEJA=gm-AEJA=g(DeAc)mgm(Anh)-AEJA (4-3, 4-3)	3	0.015	10.57	3204.3464	0.3	0.0142	1.0	0.0001833
103	gm-AEJA=gm-AEJV (4-3)	2	0.0147	9.51	1892.8375	-0.2	0.0139	1.0	0.0002615
193	gm-AEJA=AEJA=g(DeAc)m(Anh)-AEJA (4-3, 4-3)	3	0.0146	9.31	2245.971	0.0	0.0138	1.0	1.762e-5
105	gm-AEJ=gm(Anh)-AEJG (3-3)	2	0.0142	8.68	1759.7259	0.1	0.0134	1.0	9.114e-6
106	AEJA=g(DeAc)mgm-AEJA (4-3)	2	0.0142	6.03	1820.7786	0.4	0.0134	1.0	2.703e-5
270	gm-AEJA=AEJA=gm(Anh)-AEJA=gm(Anh)-AEJA (4-3, 4-3, 4-3)	4	0.0142	12.3	3191.3512	1.4	0.0134	1.0	5.217e-5
271	gm-AEJA=gm(Anh)-AEJA=gm(Anh)-AEJA=gm(Anh)-AEJA (4-3, 4-3, 4-3)	4	0.0136	14.52	3651.5205	0.7	0.0129	1.0	6.708e-5
179	gm-AEJA=gm-AEJA=gm-AEJ (4-3, 4-3)	3	0.0134	8.36	2717.1662	0.7	0.0254	0.5	0.0008789
179	gm-AEJA=gm-AEJ=gm-AEJA (4-3, 3-3)	3	0.0134	8.36	2717.1662	0.7	0.0254	0.5	0.0008789
90	gm-AEJA=g(DeAc)m(Anh)-AEJ (4-3)	2	0.0132	9.12	1731.7323	0.3	0.0218	0.5741	1.287e-5
273	gm-AEJA=gm-AEJA=gm-AEJA=g(DeAc)m(Anh)-AEJA (4-3, 4-3, 4-3)	4	0.0125	11.07	3649.5623	1.1	0.0118	1.0	0.0003503
46	gm-AEJD	1	0.0121	4.73	985.3975	0.2	0.0115	1.0	0.000115
110	gm-AEJ=gm-AEJ (3-3)	2	0.0114	6.55	1722.7319	0.6	0.0108	1.0	0.0003943
82	AEJA=gm(Anh)-AEJ (4-3)	2	0.0114	8.0	1293.546	0.2	0.0321	0.3351	3.204e-5
277	g(DeAc)mgm-AEJA=g(DeAc)mgm-AEJA (4-3)	2	0.0113	7.26	2737.1435	-1.3	0.0107	1.0	4.958e-5
197	gm-AEJA=gm(Anh)-AEJA=gmgm(Anh)-AEJA (4-3, 4-3)	3	0.0113	13.09	3226.3294	0.8	0.0107	1.0	2.575e-5
111	gm-AEJA=gm(Anh)-AEJG (4-3)	2	0.0111	9.03	1830.763	1.0	0.0105	1.0	0.0001555
108	AEJ=g(DeAc)m-AEJA (3-3)	2	0.0104	5.35	1271.5616	-0.4	0.0113	0.8741	0.0001325
90	gm-AEJ=g(DeAc)m(Anh)-AEJA (3-3)	2	0.0098	9.12	1731.7323	0.3	0.0218	0.4259	9.551e-6
47	gm-AEJQ	1	0.0097	5.14	998.4292	-0.7	0.0092	1.0	9.2e-5
48	gmgm(Anh)-AEJ	1	0.0095	7.61	1328.5242	1.2	0.009	1.0	1.245e-5
113	gm(Anh)-AEJA=gm(Anh)-AEJA (4-3)	2	0.0095	8.26	1824.7524	0.8	0.009	1.0	0.004242
116	gm-AEJ=gm(Anh)-AEJ (3-3)	2	0.0088	7.63	1702.7044	1.0	0.0083	1.0	0.0001657
282	gm-AEJA=gm(Anh)-AEJA=gm(Anh)-AEJA (4-3, 4-3)	3	0.0088	10.51	2748.1495	-0.8	0.0083	1.0	0.0006745
49	AEJG	1	0.0086	3.25	447.1965	-0.2	0.0081	1.0	6.473e-6
50	g(DeAc)m-AEJV	1	0.0084	6.84	927.4284	0.4	0.008	1.0	0.0001048
284	gm-AEJA=l-AEJA=g(DeAc)m-AEJA (4-3, 4-3)	3	0.0084	8.67	2338.017	0.0	0.008	0.9915	0.0002166
117	l-AEJA=g(DeAc)mgm-AEJA (4-3)	2	0.0082	7.81	1892.7998	1.4	0.0078	1.0	0.0001326
118	gm(Anh)-AEJA=gmgm(Anh)-AEJA (4-3)	2	0.008	12.62	2302.9323	0.8	0.0076	1.0	4.084e-5
119	gm-AEJ=g(DeAc)m-AEJV (3-3)	2	0.008	9.07	1779.7885	1.7	0.0076	1.0	1.588e-6
121	gm-AEJA=AEJG (4-3)	2	0.0074	1.77	1370.5937	-1.9	0.007	1.0	2.744e-5
181	gm-AEJA=gm-AEJ=gm(Anh)-AEJA (4-3, 3-3)	3	0.0073	10.51	2697.14	0.0	0.0221	0.3138	0.0003281
123	gm-AEJ=g(DeAc)m-AEJY (3-3)	2	0.0071	9.1	1843.7834	-1.9	0.0067	1.0	2.978e-6
125	gm-AEJ=gm-AEJF (3-3)	2	0.007	11.83	1869.8004	-0.3	0.0066	1.0	2.681e-5
51	AEJT	1	0.0069	7.73	491.2227	2.3	0.0065	1.0	1.106e-6
52	gm(Anh)-AEJF	1	0.0069	14.64	997.4128	1.3	0.0065	1.0	8.793e-5
107	AEJA=AEJ (4-3)	2	0.0066	4.44	833.3767	0.1	0.0125	0.5	3.747e-6
107	AEJ=AEJA (3-3)	2	0.0066	4.44	833.3767	0.1	0.0125	0.5	3.747e-6
112	l-AEJA=g(DeAc)m-AEJ (4-3)	2	0.0065	16.17	1343.5841	0.8	0.0101	0.6102	9.361e-5
45	gm-AEJL	1	0.0063	9.1	983.4547	1.7	0.012	0.5	0.00012
45	gm-AEJI	1	0.0063	9.1	983.4547	1.7	0.012	0.5	0.00012
91	gm-AEJA=l-AEJ (4-3)	2	0.0063	7.03	1385.5933	-1.2	0.0213	0.2808	0.000146
54	gm-AEJW	1	0.0061	12.46	1056.4499	1.1	0.0058	1.0	5.8e-5
131	gm-AEJ=gm-AEJN (3-3)	2	0.0059	6.08	1836.7749	-0.1	0.0056	1.0	2.166e-5
210	gm-AEJA=gm-AEJA=gmgm-AEJA (4-3, 4-3)	3	0.0058	9.06	3266.3832	1.4	0.0055	1.0	0.0004455
211	gm-AEJA=AEJA=l-AEJA (4-3, 4-3)	3	0.0057	7.74	1899.8321	1.5	0.0054	1.0	0.0002222
55	gm(Anh)-AEJN	1	0.0056	6.63	964.3873	-0.5	0.0053	1.0	7.106e-5
134	AEJA=g(DeAc)m(Anh)-AEJA (4-3)	2	0.0055	7.64	1322.5725	2.5	0.0052	1.0	1.847e-6
215	gm-AEJA=gm-AEJA=gm-AEJA (4-3, 4-3)	3	0.0051	9.45	2788.2033	0.6	0.0048	1.0	0.04536
138	g(DeAc)m-AEJA=g(DeAc)mgm(Anh)-AEJA (4-3)	2	0.005	9.23	2238.9387	0.2	0.0047	1.0	7.479e-5
139	gm-AEJA=g(DeAc)m-AEJA (4-3)	2	0.005	7.89	1822.7956	-0.1	0.0047	1.0	0.04598
140	gm-AEJA=gm-AEJN (4-3)	2	0.005	6.37	1907.812	0.6	0.0047	1.0	0.0003696
297	g(DeAc)mgm-AEJA=g(DeAc)mgm(Anh)-AEJA (4-3)	2	0.005	9.52	2717.1172	-0.2	0.0047	1.0	3.88e-6
217	AEJA=AEJA=gm(Anh)-AEJA (4-3, 4-3)	3	0.0045	8.47	1807.7847	0.6	0.0043	1.0	7.824e-6
56	l-AEJG	1	0.0044	4.05	519.2177	0.4	0.0042	1.0	3.176e-5
201	gm-AEJA=g(DeAc)mgm-AEJ (4-3)	2	0.0044	6.96	2229.937	-0.1	0.0077	0.5428	0.000166
296	gm-AEJA=gm-AEJA=AEJ (4-3, 4-3)	3	0.0041	7.38	2236.9693	0.0	0.0048	0.8127	0.0003697
112	l-AEJ=g(DeAc)m-AEJA (3-3)	2	0.0041	16.17	1343.5841	0.8	0.0101	0.3813	5.85e-5
57	g(DeAc)m(Anh)-AEJ	1	0.004	4.76	808.3338	-0.4	0.0038	1.0	9.551e-6
58	gmgm-AEJG	1	0.004	5.64	1405.5719	1.0	0.0038	1.0	9.698e-6
149	gm(Anh)-AEJ=gm(Anh)-AEJG (3-3)	2	0.0039	10.94	1739.6996	0.7	0.0037	1.0	3.831e-6
201	gm-AEJ=g(DeAc)mgm-AEJA (3-3)	2	0.0037	6.96	2229.937	-0.1	0.0077	0.4572	0.0001398
221	gm-AEJA=gm-AEJA=gm-AEJQ (4-3, 4-3)	3	0.0036	8.15	2845.2248	0.7	0.0034	1.0	8.164e-5
151	gm-AEJA=gm-AEJF (4-3)	2	0.0035	12.13	1940.8375	0.9	0.0033	1.0	0.0004573
305	gm-AEJA=gm-AEJA=AEJA=g(DeAc)m(Anh)-AEJA (4-3, 4-3, 4-3)	4	0.0035	10.25	3169.3668	1.3	0.0033	1.0	4.675e-5
205	gm-AEJA=gm(Anh)-AEJA=gm(Anh)-AEJ (4-3, 4-3)	3	0.0033	12.55	2677.1124	0.6	0.0062	0.5	0.0001138
205	gm-AEJA=gm(Anh)-AEJ=gm(Anh)-AEJA (4-3, 3-3)	3	0.0033	12.55	2677.1124	0.6	0.0062	0.5	0.0001138
214	gm-AEJA=gm-AEJ=gm(Anh)-AEJ (4-3, 3-3)	3	0.0031	10.29	2626.1029	0.0	0.0049	0.5939	2.812e-5
158	gm-AEJ=gm(Anh)-AEJN (3-3)	2	0.0031	8.39	1816.7473	1.5	0.0029	1.0	1.052e-6
226	gm-AEJA=gm(Anh)-AEJA=g(DeAc)mgm(Anh)-AEJA (4-3, 4-3)	3	0.0031	12.33	3184.3301	-1.5	0.0029	1.0	9.486e-6
159	gm(Anh)-AEJA=g(DeAc)mgm(Anh)-AEJA (4-3)	2	0.003	11.91	2260.9217	0.6	0.0028	1.0	3.589e-5
146	gm-AEJA=gmgm(Anh)-AEJ (4-3)	2	0.0029	9.97	2251.9214	0.9	0.0039	0.7101	3.049e-5
216	gm-AEJA=gm-AEJ=g(DeAc)m-AEJA (4-3, 3-3)	3	0.0029	8.1	2675.1556	0.6	0.0044	0.6155	0.0001143
219	gm-AEJA=AEJ=gm(Anh)-AEJA (4-3, 3-3)	3	0.0027	9.55	2216.9431	0.8	0.0039	0.6649	7.23e-5
60	g(DeAc)m-AEJS	1	0.0026	3.47	915.3921	0.1	0.0025	1.0	4.818e-5
224	gm-AEJA=g(DeAc)mgm(Anh)-AEJ (4-3)	2	0.0026	9.29	2209.9108	0.2	0.003	0.8199	4.98e-5
160	gm-AEJA=g(DeAc)m-AEJG (4-3)	2	0.0025	6.47	1808.78	0.7	0.0024	1.0	0.0001992
161	gm(Anh)-AEJA=gm(Anh)-AEJA (4-3)	2	0.0025	9.97	1824.7571	-1.0	0.0024	1.0	0.004242
218	gm-AEJ=gm-AEJ=gm-AEJA (3-3, 3-3)	3	0.0024	8.16	2646.1291	1.7	0.0039	0.5847	5.152e-5
143	gm-AEJA=gm-AEJL (4-3)	2	0.0024	16.77	1906.8531	3.1	0.0045	0.5	2.033e-5
143	gm-AEJA=gm-AEJI (4-3)	2	0.0024	16.77	1906.8531	3.1	0.0045	0.5	2.033e-5
214	gm-AEJ=gm-AEJ=gm(Anh)-AEJA (3-3, 3-3)	3	0.0021	10.29	2626.1029	0.0	0.0049	0.4061	1.923e-5
216	gm-AEJA=gm-AEJA=g(DeAc)m-AEJ (4-3, 4-3)	3	0.0018	8.1	2675.1556	0.6	0.0044	0.3845	7.138e-5
218	gm-AEJA=gm-AEJ=gm-AEJ (4-3, 3-3)	3	0.0017	8.16	2646.1291	1.7	0.0039	0.4153	3.659e-5
108	AEJA=g(DeAc)m-AEJ (4-3)	2	0.0015	5.35	1271.5616	-0.4	0.0113	0.1259	1.908e-5
59	g(DeAc)m-AEJL	1	0.0015	8.48	941.4441	0.1	0.0028	0.5	1.629e-5
59	g(DeAc)m-AEJI	1	0.0015	8.48	941.4441	0.1	0.0028	0.5	1.629e-5
219	gm-AEJA=AEJA=gm(Anh)-AEJ (4-3, 4-3)	3	0.0014	9.55	2216.9431	0.8	0.0039	0.3351	3.645e-5
146	gm-AEJ=gmgm(Anh)-AEJA (3-3)	2	0.0012	9.97	2251.9214	0.9	0.0039	0.2899	1.245e-5
296	gm-AEJA=gm-AEJ=AEJA (4-3, 3-3)	3	0.0009	7.38	2236.9693	0.0	0.0048	0.1873	8.524e-5
77	gm-AEJA=AEJT (4-3)	2	0.0006	7.12	1414.6212	-0.4	0.0645	0.008539	2.202e-5
224	gm-AEJ=g(DeAc)mgm(Anh)-AEJA (3-3)	2	0.0006	9.29	2209.9108	0.2	0.003	0.1801	1.094e-5
112	gm-AEJ=AEJT (3-3)	2	0.0001	16.17	1343.5841	0.8	0.0101	0.008413	1.291e-6
87	gm-AEJ=gm-AEJQ (3-3)	2	0.0001	6.7	1850.7905	0.1	0.0264	0.003188	1.827e-6
284	gm-AEJA=gm-AEJA=AEJT (4-3, 4-3)	3	0.0001	8.67	2338.017	0.0	0.008	0.008539	1.866e-6
