## Supplementary material for "Rhizobial enzyme reveals pH-driven catalytic switching and ʟ-amino acid incorporation by ʟ,ᴅ-transpeptidases": File S1. Muropeptide Quantifications: Ldt5.2.csv

Match	Structure	Oligo State	Corrected Abundance (%)	Consolidated RT (min)	Consolidated Theo (Da)	Consolidated Delta (ppm)	Raw Abundance (%)	Relative Likelihood	Likelihood
1	gm-AEJA	1	45.5663	5.17	941.4077	-1.8	42.4672	1.0	1.0
164	gm-AEJA=gm-AEJA (4-3)	2	17.7267	7.24	1864.8048	-0.8	16.5211	1.0	0.1803
2	gm(Anh)-AEJA	1	9.7489	7.93	921.3815	-1.0	9.0859	1.0	0.09086
3	g(DeAc)m-AEJA	1	5.2358	4.86	899.3971	-0.7	4.8797	1.0	0.0488
47	gm-AEJA=gm(Anh)-AEJA (4-3)	2	4.8924	9.72	1844.7786	-0.8	4.5597	1.0	0.03859
165	gm-AEJA=gm-AEJA=gm-AEJA (4-3, 4-3)	3	2.6907	8.57	2788.202	-1.1	2.5077	1.0	0.07016
48	gm-AEJA=AEJA (4-3)	2	2.1843	5.92	1384.6093	-0.8	2.0357	1.0	0.0005971
168	gm-AEJA=gm-AEJA=gm(Anh)-AEJA (4-3, 4-3)	3	1.2766	10.72	2768.1758	-0.8	1.1898	1.0	0.01936
4	gm-AEJ	1	1.2155	4.53	870.3706	-0.9	1.1328	1.0	0.01133
5	g(DeAc)mgm-AEJA	1	1.1207	5.44	1377.577	-0.1	1.0445	1.0	0.01044
6	l-AEJA	1	0.6817	4.78	533.2333	0.0	0.6353	1.0	0.006353
107	gm-AEJA=g(DeAc)m-AEJA (4-3)	2	0.6738	6.99	1822.7943	-0.2	0.628	1.0	0.02072
7	gm(Anh)-AEJ	1	0.6198	6.82	850.3444	-1.0	0.5776	1.0	0.001029
8	gm-AEJG	1	0.4537	4.69	927.3921	-0.8	0.4228	1.0	0.004228
9	gmgm-AEJA	1	0.4346	6.12	1419.5876	-0.1	0.405	1.0	0.00405
10	gm	1	0.4023	2.92	498.2061	-0.5	0.3749	1.0	0.003749
49	gm-AEJA=l-AEJA (4-3)	2	0.3481	7.38	1456.6304	-1.2	0.3244	1.0	0.002698
50	gm(Anh)-AEJA=gm(Anh)-AEJA (4-3)	2	0.2631	12.16	1824.7524	0.3	0.2452	1.0	0.008255
108	gm-AEJA=gm(Anh)-AEJA=gm(Anh)-AEJA (4-3, 4-3)	3	0.2425	12.76	2748.1495	0.1	0.226	1.0	0.001041
109	gm-AEJA=g(DeAc)mgm-AEJA (4-3)	2	0.2309	7.25	2300.9741	-2.4	0.2152	1.0	0.004436
172	gm-AEJA=gm-AEJA=AEJA (4-3, 4-3)	3	0.2039	7.51	2308.0065	-0.3	0.19	1.0	0.008645
170	gm-AEJA=gm-AEJ (4-3)	2	0.1683	6.93	1793.7677	-0.9	0.3138	0.5	0.004811
170	gm-AEJ=gm-AEJA (3-3)	2	0.1683	6.93	1793.7677	-0.9	0.3138	0.5	0.004811
11	AEJA	1	0.1509	2.02	461.2122	-0.4	0.1406	1.0	0.001406
51	gm-AEJA=gm(Anh)-AEJ (4-3)	2	0.1497	9.37	1773.7415	-0.2	0.198	0.7044	0.002453
110	gm-AEJA=gmgm-AEJA (4-3)	2	0.1374	7.93	2342.9847	-1.7	0.1281	1.0	0.00172
111	gm-AEJA=AEJA=gm(Anh)-AEJA (4-3, 4-3)	3	0.1285	9.64	2287.9802	-1.4	0.1198	1.0	0.0005058
52	AEJA=gm(Anh)-AEJA (4-3)	2	0.1278	8.34	1364.5831	-0.2	0.1191	1.0	0.0001277
176	gm-AEJA=gm-AEJA=gm-AEJA=gm(Anh)-AEJA (4-3, 4-3, 4-3)	4	0.1266	11.25	3691.5729	0.4	0.118	1.0	0.005053
177	gm-AEJA=gm-AEJA=gm-AEJA=gm-AEJA (4-3, 4-3, 4-3)	4	0.116	9.41	3711.5991	-0.3	0.1081	1.0	0.01065
178	gm-AEJA=gm-AEJA=g(DeAc)m-AEJA (4-3, 4-3)	3	0.1043	8.32	2746.1914	0.2	0.0972	1.0	0.002667
12	gm(Anh)-AEJG	1	0.1026	7.09	907.3658	-0.5	0.0956	1.0	0.0003842
13	AEJG	1	0.0895	5.07	447.1965	-1.0	0.0834	1.0	5.945e-6
14	gm-AEJF	1	0.0861	10.43	1017.439	-0.6	0.0802	1.0	0.000802
114	gm-AEJA=g(DeAc)m(Anh)-AEJA (4-3)	2	0.08	9.44	1802.7681	-0.6	0.0746	1.0	0.0001614
15	g(DeAc)m-AEJ	1	0.079	4.36	828.36	-0.3	0.0736	1.0	0.0005528
16	g(DeAc)mgm(Anh)-AEJA	1	0.0785	7.9	1357.5508	-1.7	0.0732	1.0	0.000732
17	gm-AEJN	1	0.0658	4.46	984.4135	-0.3	0.0613	1.0	0.000613
115	gm-AEJA=g(DeAc)mgm(Anh)-AEJA (4-3)	2	0.0646	9.59	2280.9479	-1.4	0.0602	1.0	0.0003109
51	gm-AEJ=gm(Anh)-AEJA (3-3)	2	0.0628	9.37	1773.7415	-0.2	0.198	0.2956	0.001029
55	gm-AEJA=gmgm(Anh)-AEJA (4-3)	2	0.062	10.27	2322.9585	-0.2	0.0578	1.0	0.0002348
18	gmgm(Anh)-AEJA	1	0.0593	8.7	1399.5614	-0.4	0.0553	1.0	0.000553
181	gm-AEJA=gm-AEJG (4-3)	2	0.0564	6.67	1850.7892	-0.1	0.0527	0.9969	0.001796
182	g(DeAc)mgm-AEJA=g(DeAc)mgm-AEJA (4-3)	2	0.0529	7.08	2737.1435	-0.7	0.0493	1.0	0.0001091
19	gm-AEJQ	1	0.0523	4.98	998.4292	-1.5	0.0487	1.0	0.000487
183	gm-AEJA=gm-AEJA=gm(Anh)-AEJA=gm(Anh)-AEJA (4-3, 4-3, 4-3)	4	0.0517	12.95	3671.5467	0.3	0.0482	1.0	0.0009598
184	gm-AEJA=gm-AEJQ (4-3)	2	0.0516	6.93	1921.8263	-1.2	0.0481	1.0	0.0002068
185	gm-AEJ=gm-AEJV (3-3)	2	0.0483	9.28	1821.799	-0.2	0.045	1.0	3.285e-6
58	gm-AEJA=AEJ (4-3)	2	0.0439	5.6	1313.5722	0.4	0.0449	0.9114	0.0001639
20	AEJ	1	0.0414	2.02	390.1751	-0.7	0.0386	1.0	1.593e-5
21	g(DeAc)m(Anh)-AEJA	1	0.0408	5.41	879.3709	-0.7	0.038	1.0	0.00038
187	gm-AEJA=gm-AEJA=g(DeAc)m(Anh)-AEJA (4-3, 4-3)	3	0.0393	10.48	2726.1652	-1.0	0.0366	1.0	0.0003168
117	AEJA=g(DeAc)m-AEJA (4-3)	2	0.0388	5.62	1342.5988	-0.1	0.0362	1.0	6.861e-5
22	g(DeAc)mgm-AEJ	1	0.0377	4.88	1306.5399	-0.7	0.0351	1.0	0.0001183
23	AEJF	1	0.0376	11.51	537.2435	1.1	0.035	1.0	1.128e-6
190	gm-AEJ=gm-AEJG (3-3)	2	0.0345	6.37	1779.7521	0.2	0.0322	1.0	4.789e-5
191	gm-AEJA=gm-AEJA=g(DeAc)mgm-AEJA (4-3, 4-3)	3	0.0325	8.49	3224.3713	-0.2	0.0303	1.0	0.0009139
118	gm(Anh)-AEJA=gm(Anh)-AEJA=gm(Anh)-AEJA (4-3, 4-3)	3	0.0321	14.34	2728.1233	0.3	0.0299	1.0	0.0002228
24	gm-AEJV	1	0.0311	7.75	969.439	0.4	0.029	1.0	0.00029
25	g(DeAc)m-AEJG	1	0.0284	4.47	885.3815	-0.8	0.0265	1.0	0.0002063
26	gm-AEJS	1	0.0281	4.98	957.4026	-1.6	0.0262	1.0	0.000262
192	gm-AEJA=gm-AEJA=AEJA=gm(Anh)-AEJA (4-3, 4-3, 4-3)	4	0.0265	10.51	3211.3661	1.5	0.0247	1.0	0.0005088
62	l-AEJA=g(DeAc)mgm-AEJA (4-3)	2	0.0263	7.79	1892.7998	1.0	0.0245	1.0	6.636e-5
57	gm(Anh)-AEJA=gm(Anh)-AEJ (4-3)	2	0.0248	11.82	1753.7153	-0.6	0.0463	0.5	0.0005248
57	gm(Anh)-AEJ=gm(Anh)-AEJA (3-3)	2	0.0248	11.82	1753.7153	-0.6	0.0463	0.5	0.0005248
194	gm-AEJA=gm-AEJA=l-AEJA (4-3, 4-3)	3	0.0232	8.88	2380.0276	0.0	0.0216	1.0	0.001378
196	gm-AEJA=gm(Anh)-AEJA=gm(Anh)-AEJA=gm(Anh)-AEJA (4-3, 4-3, 4-3)	4	0.0231	14.48	3651.5205	1.0	0.0215	1.0	0.000127
28	g(DeAc)mgm	1	0.0226	4.6	934.3754	-1.0	0.0211	1.0	3.916e-5
65	gm-AEJ=gm(Anh)-AEJG (3-3)	2	0.0209	8.64	1759.7259	-1.1	0.0195	1.0	1.083e-5
197	gm-AEJA=gm-AEJA=gmgm(Anh)-AEJA (4-3, 4-3)	3	0.0201	11.11	3246.3556	0.2	0.0187	1.0	0.0002455
199	gm-AEJA=gm-AEJA=g(DeAc)mgm(Anh)-AEJA (4-3, 4-3)	3	0.0189	10.5	3204.3451	-1.1	0.0176	1.0	0.0002557
67	gm-AEJA=gm(Anh)-AEJG (4-3)	2	0.0183	8.99	1830.763	0.2	0.0171	1.0	0.000406
29	gm-AEJY	1	0.0182	8.12	1033.4339	0.2	0.017	1.0	0.00017
202	gm-AEJA=gm-AEJA=gm-AEJA=AEJA (4-3, 4-3, 4-3)	4	0.018	8.63	3231.4036	-0.7	0.0168	1.0	0.0008069
64	AEJ=gm(Anh)-AEJA (3-3)	2	0.0177	7.95	1293.546	-1.2	0.0203	0.812	3.507e-5
68	l-AEJA=gm(Anh)-AEJA (4-3)	2	0.0175	10.21	1436.6042	-0.1	0.0163	1.0	0.0005772
30	l-AEJV	1	0.0166	13.02	561.2646	0.6	0.0155	1.0	1.842e-6
31	gm-AEJM	1	0.0163	7.21	1001.4111	-1.9	0.0152	1.0	0.000152
32	gm-AEJT	1	0.0159	4.75	971.4183	-0.6	0.0148	1.0	0.000148
206	gm-AEJA=AEJA=gm(Anh)-AEJA=gm(Anh)-AEJA (4-3, 4-3, 4-3)	4	0.0158	12.28	3191.3512	0.9	0.0147	1.0	4.586e-5
33	g(DeAc)m	1	0.0155	2.14	456.1955	-0.7	0.0144	1.0	0.0001829
34	g(DeAc)mgm-AEJG	1	0.0152	4.99	1363.5614	-2.2	0.0142	1.0	4.416e-5
208	gm-AEJA=gm-AEJS (4-3)	2	0.0148	7.07	1880.7998	-0.8	0.0138	1.0	0.0001113
126	g(DeAc)m-AEJA=g(DeAc)m-AEJA (4-3)	2	0.0142	6.65	1780.7837	-0.2	0.0132	1.0	0.002381
198	gm-AEJA=gm-AEJA=gm(Anh)-AEJ (4-3, 4-3)	3	0.0141	10.47	2697.1386	-0.8	0.0187	0.7044	0.0005923
36	gm-AEJK	1	0.0128	4.37	998.4656	-0.2	0.0119	1.0	0.000119
37	l-AEJY	1	0.0123	9.22	625.2595	-0.1	0.0115	1.0	1.08e-6
130	g(DeAc)m-AEJA=g(DeAc)mgm-AEJA (4-3)	2	0.0122	6.98	2258.9636	-1.4	0.0114	1.0	0.0005097
193	gm-AEJA=gm-AEJA=gm-AEJ (4-3, 4-3)	3	0.0118	8.32	2717.1649	0.2	0.022	0.5	0.0006663
193	gm-AEJA=gm-AEJ=gm-AEJA (4-3, 3-3)	3	0.0118	8.32	2717.1649	0.2	0.022	0.5	0.0006663
131	AEJA=gm(Anh)-AEJA=gm(Anh)-AEJA (4-3, 4-3)	3	0.0116	11.72	2267.954	-0.6	0.0108	1.0	3.448e-6
134	gm-AEJA=AEJA=AEJA (4-3, 4-3)	3	0.0111	6.33	1827.8109	-0.3	0.0103	1.0	1.911e-5
216	g(DeAc)mgm-AEJA=g(DeAc)mgm(Anh)-AEJA (4-3)	2	0.0107	9.49	2717.1172	-0.5	0.01	1.0	7.646e-6
38	gm-AEJR	1	0.0099	4.65	1026.4717	-0.8	0.0092	1.0	9.2e-5
79	l-AEJA=g(DeAc)mgm(Anh)-AEJA (4-3)	2	0.0097	6.69	1872.7735	-1.4	0.009	1.0	4.65e-6
80	AEJA=l-AEJA (4-3)	2	0.0097	5.85	976.4349	0.3	0.009	1.0	8.932e-6
81	AEJA=g(DeAc)mgm-AEJA (4-3)	2	0.0092	6.01	1820.7786	-0.4	0.0086	1.0	1.469e-5
39	g(DeAc)mgm(Anh)-AEJ	1	0.0086	6.89	1286.5137	-1.1	0.008	1.0	8.292e-6
139	gm-AEJA=gm-AEJA=gmgm-AEJA (4-3, 4-3)	3	0.0086	9.02	3266.3832	0.8	0.008	1.0	0.000544
140	gm-AEJA=gm-AEJA=gm-AEJQ (4-3, 4-3)	3	0.0083	8.24	2845.2248	0.0	0.0077	1.0	0.0002043
76	gm-AEJ=l-AEJA (3-3)	2	0.0082	6.91	1385.5933	-1.5	0.0105	0.729	7.197e-5
141	gm-AEJA=gm-AEJA=gm-AEJA (4-3, 4-3)	3	0.0076	8.89	2788.2033	0.1	0.0071	1.0	0.07016
226	gm-AEJA=gm-AEJA=gm-AEJA=g(DeAc)m-AEJA (4-3, 4-3, 4-3)	4	0.0076	9.22	3669.5885	-0.5	0.0071	1.0	0.0004128
229	gm-AEJ=gm-AEJ (3-3)	2	0.0073	6.51	1722.7306	-0.3	0.0068	1.0	0.0001283
144	gm-AEJA=gm(Anh)-AEJA=gmgm(Anh)-AEJA (4-3, 4-3)	3	0.0071	13.05	3226.3294	0.1	0.0066	1.0	2.038e-5
40	l-AEJ	1	0.0068	3.33	462.1962	-0.7	0.0063	1.0	7.197e-5
146	gm-AEJA=l-AEJA=gm(Anh)-AEJA (4-3, 4-3)	3	0.0067	10.96	2360.0014	0.3	0.0062	1.0	6.922e-5
149	l-AEJA=g(DeAc)m-AEJA (4-3)	2	0.0061	7.09	1414.6199	-0.5	0.0057	1.0	0.00031
232	gm-AEJA=gm-AEJA=gm-AEJA=g(DeAc)m(Anh)-AEJA (4-3, 4-3, 4-3)	4	0.0061	11.05	3649.5623	-0.9	0.0057	1.0	0.0001554
41	gm-AEJD	1	0.006	4.69	985.3975	-0.9	0.0056	1.0	5.6e-5
198	gm-AEJA=gm-AEJ=gm(Anh)-AEJA (4-3, 3-3)	3	0.0059	10.47	2697.1386	-0.8	0.0187	0.2956	0.0002485
44	gmgm-AEJG	1	0.0056	5.62	1405.5719	0.2	0.0052	1.0	1.712e-5
234	gm-AEJ=gm-AEJK (3-3)	2	0.0056	7.12	1850.8256	-0.6	0.0052	1.0	1.348e-6
221	gm-AEJ=g(DeAc)m-AEJA (3-3)	2	0.0053	6.69	1751.7572	-0.1	0.0077	0.6388	0.0005528
151	gm-AEJA=l-AEJA=g(DeAc)mgm-AEJA (4-3, 4-3)	3	0.0053	9.04	2816.1982	0.6	0.0049	1.0	0.000104
92	gm(Anh)-AEJA=gmgm(Anh)-AEJA (4-3)	2	0.0052	12.6	2302.9323	-1.0	0.0048	1.0	5.025e-5
93	gm(Anh)-AEJ=gm(Anh)-AEJG (3-3)	2	0.0052	10.99	1739.6996	-0.2	0.0048	1.0	5.522e-6
136	gm-AEJA=gm(Anh)-AEJA=gm(Anh)-AEJ (4-3, 4-3)	3	0.0052	12.56	2677.1124	-0.5	0.0096	0.5	9.831e-5
136	gm-AEJA=gm(Anh)-AEJ=gm(Anh)-AEJA (4-3, 3-3)	3	0.0052	12.56	2677.1124	-0.5	0.0096	0.5	9.831e-5
94	AEJA=AEJA (4-3)	2	0.0048	4.44	904.4138	-0.4	0.0045	1.0	1.977e-6
239	gm-AEJA=gm-AEJA=gm-AEJA=g(DeAc)mgm(Anh)-AEJA (4-3, 4-3, 4-3)	4	0.0046	11.01	4127.7422	1.0	0.0043	1.0	7.474e-5
156	gm-AEJA=gm-AEJA=gm(Anh)-AEJG (4-3, 4-3)	3	0.0044	10.01	2754.1614	0.1	0.0041	1.0	7.262e-5
58	gm-AEJ=AEJA (3-3)	2	0.0043	5.6	1313.5722	0.4	0.0449	0.08856	1.593e-5
142	gm-AEJA=g(DeAc)mgm-AEJ (4-3)	2	0.0042	6.96	2229.937	-1.0	0.0071	0.5575	0.0001491
244	gm-AEJA=gm-AEJN (4-3)	2	0.0042	6.33	1907.8107	0.2	0.0039	1.0	0.0002603
64	AEJA=gm(Anh)-AEJ (4-3)	2	0.0041	7.95	1293.546	-1.2	0.0203	0.188	8.121e-6
142	gm-AEJ=g(DeAc)mgm-AEJA (3-3)	2	0.0034	6.96	2229.937	-1.0	0.0071	0.4425	0.0001183
100	gm-AEJ=g(DeAc)m(Anh)-AEJA (3-3)	2	0.0032	9.08	1731.7323	-0.0	0.003	1.0	4.305e-6
76	gm-AEJA=l-AEJ (4-3)	2	0.0031	6.91	1385.5933	-1.5	0.0105	0.271	2.675e-5
221	gm-AEJA=g(DeAc)m-AEJ (4-3)	2	0.003	6.69	1751.7572	-0.1	0.0077	0.3612	0.0003126
42	gm-AEJL	1	0.003	9.08	983.4547	0.4	0.0055	0.5	5.5e-5
42	gm-AEJI	1	0.003	9.08	983.4547	0.4	0.0055	0.5	5.5e-5
103	l-AEJA=gmgm(Anh)-AEJA (4-3)	2	0.0029	7.82	1914.7841	-0.8	0.0027	1.0	3.513e-6
248	gm-AEJA=gm-AEJA=gm-AEJA=g(DeAc)mgm-AEJA (4-3, 4-3, 4-3)	4	0.0029	9.44	4147.7684	0.5	0.0027	1.0	0.0001287
162	gm-AEJA=g(DeAc)mgm(Anh)-AEJ (4-3)	2	0.0025	9.34	2209.9108	0.1	0.0029	0.8038	3.397e-5
105	gm-AEJ=gm(Anh)-AEJ (3-3)	2	0.0025	8.85	1702.7044	0.5	0.0023	1.0	6.543e-5
163	AEJA=AEJA=gm(Anh)-AEJA (4-3, 4-3)	3	0.0024	8.56	1807.7847	-0.4	0.0022	1.0	1.675e-6
46	l-AEJG	1	0.0021	4.23	519.2177	-0.0	0.002	1.0	2.686e-5
162	gm-AEJ=g(DeAc)mgm(Anh)-AEJA (3-3)	2	0.0006	9.34	2209.9108	0.1	0.0029	0.1962	8.292e-6
181	gm-AEJ=gm-AEJQ (3-3)	2	0.0002	6.67	1850.7892	-0.1	0.0527	0.003063	5.517e-6
