## Supplementary material for "Rhizobial enzyme reveals pH-driven catalytic switching and ʟ-amino acid incorporation by ʟ,ᴅ-transpeptidases": File S1. Muropeptide Quantifications: Ldt5.3.csv

Match	Structure	Oligo State	Corrected Abundance (%)	Consolidated RT (min)	Consolidated Theo (Da)	Consolidated Delta (ppm)	Raw Abundance (%)	Relative Likelihood	Likelihood
1	gm-AEJA	1	34.6225	5.17	941.4077	-0.4	32.4707	1.0	1.0
62	gm-AEJA=gm-AEJA (4-3)	2	13.0509	7.28	1864.8062	-0.3	12.2398	1.0	0.1054
2	g(DeAc)m-AEJA	1	7.5085	4.83	899.3971	-0.2	7.0419	1.0	0.07042
63	gm-AEJA=AEJA (4-3)	2	7.0949	5.93	1384.6093	0.7	6.654	1.0	0.001082
3	gm(Anh)-AEJA	1	6.0296	7.97	921.3815	0.4	5.6549	1.0	0.05655
4	gm-AEJ	1	5.9426	4.49	870.3706	-0.8	5.5733	1.0	0.05573
64	gm-AEJA=gm(Anh)-AEJA (4-3)	2	4.5278	9.77	1844.7786	0.6	4.2464	1.0	0.01836
5	gmgm-AEJA	1	3.4373	6.14	1419.5876	0.4	3.2237	1.0	0.03224
6	gm(Anh)-AEJ	1	1.6938	6.83	850.3444	0.0	1.5885	1.0	0.003152
213	gm-AEJA=gm-AEJA=gm-AEJA (4-3, 4-3)	3	1.6582	8.61	2788.202	0.0	1.5551	1.0	0.03974
136	gm-AEJA=g(DeAc)m-AEJA (4-3)	2	1.2604	7.02	1822.7943	0.1	1.1821	1.0	0.02287
7	gm	1	0.9455	2.94	498.2061	-0.3	0.8867	1.0	0.008867
216	gm-AEJA=gm-AEJA=gm(Anh)-AEJA (4-3, 4-3)	3	0.8717	10.75	2768.1758	0.1	0.8175	1.0	0.01379
8	g(DeAc)mgm-AEJA	1	0.8194	5.44	1377.577	0.3	0.7685	1.0	0.007685
9	g(DeAc)m-AEJ	1	0.6262	4.29	828.36	-0.4	0.5873	1.0	0.003925
65	AEJA=gm(Anh)-AEJA (4-3)	2	0.499	8.38	1364.5831	0.5	0.468	1.0	0.0001884
137	gm-AEJA=gm-AEJA=AEJA (4-3, 4-3)	3	0.4836	7.55	2308.0078	-0.2	0.4535	1.0	0.02161
219	gm-AEJA=gmgm-AEJA (4-3)	2	0.4592	7.99	2342.9847	-0.5	0.4307	1.0	0.01047
10	AEJA	1	0.3553	2.04	461.2122	-0.1	0.3332	1.0	0.003332
11	gmgm-AEJ	1	0.3348	5.47	1348.5505	0.3	0.314	1.0	0.001797
67	gm(Anh)-AEJA=gm(Anh)-AEJA (4-3)	2	0.3156	12.23	1824.7524	0.4	0.296	1.0	0.003198
217	gm-AEJA=gm-AEJ (4-3)	2	0.2969	6.96	1793.7677	-0.0	0.5569	0.5	0.0181
217	gm-AEJ=gm-AEJA (3-3)	2	0.2969	6.96	1793.7677	-0.0	0.5569	0.5	0.0181
138	gm-AEJA=AEJA=gm(Anh)-AEJA (4-3, 4-3)	3	0.2752	9.68	2287.9802	-0.8	0.2581	1.0	0.00152
66	gm-AEJA=gm(Anh)-AEJ (4-3)	2	0.2632	9.42	1773.7415	0.5	0.3977	0.6207	0.005158
69	AEJA=g(DeAc)m-AEJA (4-3)	2	0.2573	5.63	1342.6001	-0.2	0.2413	1.0	0.0002346
70	gm-AEJA=gmgm(Anh)-AEJA (4-3)	2	0.2429	10.32	2322.9585	-0.0	0.2278	1.0	0.00034
12	gmgm	1	0.2394	5.24	976.386	-0.2	0.2245	1.0	0.0002858
13	gm-AEJG	1	0.2385	4.68	927.3921	-0.3	0.2237	1.0	0.002237
139	gm-AEJA=gm(Anh)-AEJA=gm(Anh)-AEJA (4-3, 4-3)	3	0.2302	12.82	2748.1495	0.8	0.2159	1.0	0.0009611
71	gmgm-AEJA=AEJA (4-3)	2	0.2053	6.7	1862.7892	0.4	0.1925	1.0	0.0001074
14	gm-AEJF	1	0.1888	10.46	1017.439	0.4	0.1771	1.0	0.001771
15	AEJG	1	0.1845	3.24	447.1965	-0.6	0.173	1.0	7.454e-6
68	gm-AEJA=AEJ (4-3)	2	0.1825	5.63	1313.5722	1.1	0.2789	0.6138	0.0002952
140	gm-AEJA=g(DeAc)m(Anh)-AEJA (4-3)	2	0.1741	9.46	1802.7681	0.3	0.1633	1.0	8.572e-5
221	gm-AEJA=gm-AEJA=AEJA=gmgm(Anh)-AEJA (4-3, 4-3, 4-3)	4	0.1657	9.75	3689.5572	-0.5	0.1554	1.0	0.0001205
141	gm-AEJA=g(DeAc)mgm-AEJA (4-3)	2	0.165	7.29	2300.9741	-1.0	0.1547	1.0	0.002495
142	gm-AEJA=gm-AEJA=g(DeAc)m-AEJA (4-3, 4-3)	3	0.1637	8.38	2746.1928	0.2	0.1535	1.0	0.003838
66	gm-AEJ=gm(Anh)-AEJA (3-3)	2	0.1608	9.42	1773.7415	0.5	0.3977	0.3793	0.003152
16	gm-AEJN	1	0.1448	4.4	984.4135	-0.2	0.1358	1.0	0.001358
17	l-AEJA	1	0.1179	4.76	533.2333	0.8	0.1106	1.0	0.001106
68	gm-AEJ=AEJA (3-3)	2	0.1148	5.63	1313.5722	1.1	0.2789	0.3862	0.0001857
18	AEJT	1	0.1133	6.28	491.2227	0.8	0.1063	1.0	1.756e-6
19	gmgm(Anh)-AEJA	1	0.1116	8.72	1399.5614	0.5	0.1047	1.0	0.001047
20	g(DeAc)mgm-AEJ	1	0.1107	4.86	1306.5399	0.2	0.1038	1.0	0.0004283
73	AEJA=AEJG (4-3)	2	0.1057	10.98	890.3981	1.1	0.0991	1.0	5.764e-6
21	AEJ	1	0.0969	4.4	390.1751	-0.5	0.0909	1.0	0.0001857
145	gm-AEJA=AEJA=AEJA (4-3, 4-3)	3	0.0794	6.37	1827.8109	0.0	0.0745	1.0	5.39e-5
227	gm-AEJA=gm-AEJA=gm-AEJA=gm(Anh)-AEJA (4-3, 4-3, 4-3)	4	0.0628	11.31	3691.5729	0.8	0.0589	1.0	0.002654
146	gm-AEJA=g(DeAc)mgm(Anh)-AEJA (4-3)	2	0.0584	9.62	2280.9479	-0.4	0.0548	1.0	0.0001455
78	gm-AEJA=l-AEJA (4-3)	2	0.058	7.44	1456.6304	0.2	0.0544	1.0	0.0003591
23	gm-AEJY	1	0.057	8.17	1033.4339	0.6	0.0535	1.0	0.000535
230	gm-AEJA=gm-AEJA=g(DeAc)m(Anh)-AEJA (4-3, 4-3)	3	0.0566	10.5	2726.1652	-0.1	0.0531	1.0	0.0005302
24	gm-AEJT	1	0.0562	4.73	971.4183	0.0	0.0527	1.0	0.000527
231	gm-AEJA=gm-AEJA=gm-AEJA=gm-AEJA (4-3, 4-3, 4-3)	4	0.0562	9.45	3711.5991	0.1	0.0527	1.0	0.00505
25	gm(Anh)-AEJG	1	0.056	7.12	907.3658	0.2	0.0525	1.0	0.0001265
26	gm-AEJV	1	0.0558	7.8	969.439	0.9	0.0523	1.0	0.000523
28	gm-AEJK	1	0.0527	4.31	998.4656	-0.4	0.0494	1.0	0.000494
29	g(DeAc)mgm	1	0.0514	4.56	934.3754	-0.8	0.0482	1.0	6.814e-5
147	g(DeAc)m-AEJA=g(DeAc)m-AEJA (4-3)	2	0.0501	6.69	1780.7837	0.3	0.047	1.0	0.004959
30	AEJV	1	0.0492	6.8	489.2435	-0.3	0.0461	1.0	1.743e-6
31	g(DeAc)mgm(Anh)-AEJA	1	0.0478	7.96	1357.5508	-0.4	0.0448	1.0	0.000448
32	gm(Anh)-AEJK	1	0.0471	6.83	978.4393	-2.2	0.0442	1.0	2.794e-5
232	gm-AEJA=gm-AEJA=AEJA=gm(Anh)-AEJA (4-3, 4-3, 4-3)	4	0.0465	10.52	3211.3774	0.1	0.0436	1.0	0.0008381
233	gm-AEJA=AEJA=g(DeAc)m-AEJA (4-3, 4-3)	3	0.0461	7.22	2265.9959	-0.6	0.0432	1.0	0.0007835
34	g(DeAc)m	1	0.0457	1.85	456.1955	-0.7	0.0429	1.0	0.0006244
148	gm-AEJA=gm-AEJA=gmgm(Anh)-AEJA (4-3, 4-3)	3	0.0454	11.16	3246.357	0.2	0.0426	1.0	0.0007397
74	gm(Anh)-AEJA=gm(Anh)-AEJ (4-3)	2	0.0446	11.85	1753.7153	0.3	0.0837	0.5	0.0008983
74	gm(Anh)-AEJ=gm(Anh)-AEJA (3-3)	2	0.0446	11.85	1753.7153	0.3	0.0837	0.5	0.0008983
236	gm-AEJA=gm-AEJG (4-3)	2	0.0425	6.7	1850.7892	-0.0	0.0399	1.0	0.0007264
35	g(DeAc)m-AEJG	1	0.0401	4.42	885.3815	-0.2	0.0376	1.0	0.0001575
149	gm-AEJA=AEJA=gmgm(Anh)-AEJA (4-3, 4-3)	3	0.0396	10.17	2766.1614	1.3	0.0371	1.0	5.682e-5
150	gm-AEJA=gmgm-AEJA=AEJA (4-3, 4-3)	3	0.0389	9.26	2786.1877	0.3	0.0365	1.0	0.0006251
81	gm-AEJ=gm-AEJV (3-3)	2	0.0386	9.33	1821.8004	-0.3	0.0362	1.0	2.915e-5
240	gm-AEJA=gm-AEJA=gm(Anh)-AEJA=gm(Anh)-AEJA (4-3, 4-3, 4-3)	4	0.036	13.06	3671.5467	1.2	0.0338	1.0	0.000701
77	AEJA=gm(Anh)-AEJ (4-3)	2	0.0341	8.0	1293.546	-0.3	0.0631	0.5073	5.293e-5
36	gm-AEJS	1	0.0334	4.53	957.4026	-0.1	0.0313	1.0	0.000313
77	AEJ=gm(Anh)-AEJA (3-3)	2	0.0331	8.0	1293.546	-0.3	0.0631	0.4927	5.14e-5
37	gm-AEJM	1	0.0313	7.16	1001.4111	-0.2	0.0294	1.0	0.000294
246	gm-AEJ=gm-AEJG (3-3)	2	0.0301	6.4	1779.7521	0.2	0.0282	1.0	0.0001247
85	gm-AEJH	1	0.03	4.5	1007.4295	-0.9	0.0281	1.0	0.000281
38	gmgm(Anh)-AEJ	1	0.0286	7.63	1328.5242	0.6	0.0268	1.0	5.835e-5
39	g(DeAc)m(Anh)-AEJA	1	0.0281	5.4	879.3709	0.5	0.0264	1.0	0.000264
157	AEJA=gm(Anh)-AEJA=gm(Anh)-AEJA (4-3, 4-3)	3	0.0279	11.76	2267.954	-0.0	0.0262	1.0	9.863e-6
238	gm-AEJ=g(DeAc)m-AEJA (3-3)	2	0.0279	6.67	1751.7572	0.1	0.0389	0.673	0.003925
40	gm-AEJR	1	0.0275	4.6	1026.4717	-0.3	0.0258	1.0	0.000258
250	gm-AEJA=gm-AEJA=gm-AEJA=AEJA (4-3, 4-3, 4-3)	4	0.0273	8.64	3231.4036	0.1	0.0256	1.0	0.001473
160	gm(Anh)-AEJA=gm(Anh)-AEJA=gm(Anh)-AEJA (4-3, 4-3)	3	0.0252	14.37	2728.1233	0.7	0.0236	1.0	0.0001674
90	gm-AEJ=gm(Anh)-AEJ (3-3)	2	0.0248	7.64	1702.7044	0.2	0.0233	1.0	0.0008853
91	AEJA=AEJV (4-3)	2	0.0247	8.39	932.4451	0.3	0.0232	1.0	1.536e-6
43	gmgm-AEJG	1	0.0244	5.64	1405.5719	0.8	0.0229	1.0	7.211e-5
255	gm-AEJA=AEJA=gm(Anh)-AEJA=gm(Anh)-AEJA (4-3, 4-3, 4-3)	4	0.0241	12.33	3191.3512	0.7	0.0226	1.0	8.507e-5
256	g(DeAc)mgm-AEJA=g(DeAc)mgm-AEJA (4-3)	2	0.024	7.16	2737.1435	0.0	0.0225	1.0	5.906e-5
44	g(DeAc)mgm(Anh)-AEJ	1	0.0231	6.93	1286.5137	-0.5	0.0217	1.0	2.497e-5
92	AEJA=g(DeAc)mgm-AEJA (4-3)	2	0.0227	6.02	1820.7786	0.7	0.0213	1.0	2.561e-5
163	gm-AEJA=gm(Anh)-AEJA=gmgm(Anh)-AEJA (4-3, 4-3)	3	0.0221	13.09	3226.3294	1.0	0.0207	1.0	4.773e-5
46	g(DeAc)m-AEJF	1	0.022	9.64	975.4284	-0.4	0.0206	1.0	0.0001247
96	gm-AEJ=gm(Anh)-AEJG (3-3)	2	0.0188	8.71	1759.7259	0.3	0.0176	1.0	2.926e-5
97	AEJA=gmgm(Anh)-AEJA (4-3)	2	0.0187	8.98	1842.763	0.7	0.0175	1.0	3.489e-6
47	g(DeAc)m(Anh)-AEJ	1	0.0177	6.32	808.3338	-3.4	0.0166	1.0	1.471e-5
98	AEJA=AEJA (4-3)	2	0.0177	4.39	904.4138	-0.2	0.0166	1.0	1.11e-5
152	gm-AEJA=gm-AEJA=gm-AEJ (4-3, 4-3)	3	0.0175	8.38	2717.1662	0.2	0.0328	0.5	0.0009041
152	gm-AEJA=gm-AEJ=gm-AEJA (4-3, 3-3)	3	0.0175	8.38	2717.1662	0.2	0.0328	0.5	0.0009041
48	AEJN	1	0.0173	3.21	504.218	-0.5	0.0162	1.0	4.525e-6
248	gm-AEJA=gm-AEJA=gm(Anh)-AEJ (4-3, 4-3)	3	0.0172	10.5	2697.1386	-0.0	0.026	0.6207	0.0008016
165	gm-AEJA=gm-AEJA=g(DeAc)mgm-AEJA (4-3, 4-3)	3	0.0164	8.51	3224.3726	0.4	0.0154	1.0	0.0005023
99	AEJ=AEJG (3-3)	2	0.0161	8.83	819.361	1.3	0.0151	1.0	1.573e-6
166	g(DeAc)m-AEJA=g(DeAc)mgm-AEJA (4-3)	2	0.016	7.02	2258.9636	-0.5	0.015	1.0	0.0005412
100	gm(Anh)-AEJA=gmgm(Anh)-AEJA (4-3)	2	0.0157	12.62	2302.9323	0.2	0.0147	1.0	5.921e-5
262	gm-AEJA=gm-AEJS (4-3)	2	0.0155	6.73	1880.7998	0.2	0.0145	1.0	0.0001016
263	gm-AEJA=gm-AEJV (4-3)	2	0.0155	9.58	1892.8361	-0.0	0.0145	1.0	0.0001698
264	gm-AEJA=gm(Anh)-AEJA=gm(Anh)-AEJA=gm(Anh)-AEJA (4-3, 4-3, 4-3)	4	0.0147	14.54	3651.5205	0.6	0.0138	1.0	7.663e-5
102	gm-AEJA=gm(Anh)-AEJG (4-3)	2	0.0146	9.03	1830.763	0.3	0.0137	1.0	0.0001705
265	gm-AEJA=gm-AEJA=g(DeAc)mgm(Anh)-AEJA (4-3, 4-3)	3	0.0144	10.55	3204.3451	-0.9	0.0135	1.0	0.0001779
238	gm-AEJA=g(DeAc)m-AEJ (4-3)	2	0.0136	6.67	1751.7572	0.1	0.0389	0.327	0.001907
49	gm-AEJD	1	0.013	4.66	985.3975	-0.3	0.0122	1.0	0.000122
50	g(DeAc)m-AEJN	1	0.0127	4.24	942.403	-0.9	0.0119	1.0	9.563e-5
167	gm-AEJA=g(DeAc)m(Anh)-AEJ (4-3)	2	0.0125	9.13	1731.7309	0.4	0.0149	0.7856	5.39e-5
268	gm-AEJ=gm-AEJ (3-3)	2	0.0116	6.53	1722.7306	0.1	0.0109	1.0	0.003106
180	AEJA=AEJA=gm(Anh)-AEJA (4-3, 4-3)	3	0.0114	8.46	1807.7847	0.9	0.0107	1.0	1.559e-5
51	gmgm-AEJN	1	0.011	5.33	1462.5934	-0.0	0.0103	1.0	4.378e-5
52	gm-AEJW	1	0.0109	12.49	1056.4499	0.8	0.0102	1.0	0.000102
270	gm-AEJ=gm-AEJF (3-3)	2	0.0109	11.6	1869.799	0.2	0.0102	1.0	9.87e-5
112	gm-AEJA=g(DeAc)m(Anh)-AEJA (4-3)	2	0.0106	7.57	1802.7694	0.4	0.0099	1.0	8.572e-5
248	gm-AEJA=gm-AEJ=gm(Anh)-AEJA (4-3, 3-3)	3	0.0105	10.5	2697.1386	-0.0	0.026	0.3793	0.0004898
113	gm-AEJA=AEJN (4-3)	2	0.0104	16.12	1427.6151	4.2	0.0098	1.0	5.26e-5
114	gm-AEJ=g(DeAc)m-AEJN (3-3)	2	0.0101	12.18	1794.763	0.0	0.0095	1.0	6.632e-6
54	l-AEJG	1	0.0099	5.96	519.2177	0.6	0.0093	1.0	2.474e-6
116	gm-AEJA=gm-AEJY (4-3)	2	0.0098	13.83	1956.8324	2.8	0.0092	1.0	0.0001737
56	gm(Anh)-AEJF	1	0.0091	14.64	997.4128	-0.2	0.0085	1.0	0.0001001
276	gm-AEJA=AEJA=AEJA=gm(Anh)-AEJA (4-3, 4-3, 4-3)	4	0.0082	9.65	2731.1805	0.2	0.0077	1.0	3.474e-5
57	gmgm-AEJF	1	0.0081	11.3	1495.6189	0.4	0.0076	1.0	5.709e-5
58	g(DeAc)m-AEJY	1	0.0078	7.78	991.4234	-0.3	0.0073	1.0	3.767e-5
115	AEJ=g(DeAc)m-AEJA (3-3)	2	0.0076	5.25	1271.5616	-0.3	0.0093	0.7659	6.401e-5
120	gmgm-AEJA=gmgm(Anh)-AEJA (4-3)	2	0.0076	10.61	2801.1384	0.7	0.0071	1.0	3.375e-5
183	gm-AEJA=g(DeAc)mgm(Anh)-AEJ (4-3)	2	0.0076	15.45	2209.9108	-1.6	0.0096	0.7384	7.046e-5
122	gm-AEJA=g(DeAc)mgm(Anh)-AEJA (4-3)	2	0.0073	10.0	2280.9493	0.2	0.0068	1.0	0.0001455
117	gmgm-AEJA=AEJT (4-3)	2	0.0071	7.83	1892.7998	1.2	0.0083	0.8013	3.427e-5
107	gm-AEJA=gmgm(Anh)-AEJ (4-3)	2	0.007	9.97	2251.9214	0.3	0.0109	0.5986	8.702e-5
283	gm-AEJA=gm-AEJA=gm-AEJA=g(DeAc)m-AEJA (4-3, 4-3, 4-3)	4	0.0068	9.25	3669.5885	-0.0	0.0064	1.0	0.0004984
123	gm-AEJ=g(DeAc)mgm(Anh)-AEJ (3-3)	2	0.0066	22.81	2138.8737	2.9	0.0062	1.0	1.209e-5
284	gm-AEJA=gm-AEJA=gm-AEJA=g(DeAc)m(Anh)-AEJA (4-3, 4-3, 4-3)	4	0.0066	11.05	3649.5623	0.7	0.0062	1.0	0.0001724
175	gm-AEJA=gm(Anh)-AEJA=gm(Anh)-AEJ (4-3, 4-3)	3	0.0065	12.6	2677.1124	0.8	0.0122	0.5	0.0001359
175	gm-AEJA=gm(Anh)-AEJ=gm(Anh)-AEJA (4-3, 3-3)	3	0.0065	12.6	2677.1124	0.8	0.0122	0.5	0.0001359
107	gm-AEJ=gmgm(Anh)-AEJA (3-3)	2	0.0047	9.97	2251.9214	0.3	0.0109	0.4014	5.835e-5
207	gm-AEJA=gm-AEJA=l-AEJA (4-3, 4-3)	3	0.0045	8.94	2380.0289	1.1	0.0042	1.0	0.0001766
131	gmgm-AEJA=g(DeAc)mgm(Anh)-AEJA (4-3)	2	0.0043	10.14	2759.1278	0.4	0.004	1.0	1.444e-5
132	gm-AEJA=gm-AEJF (4-3)	2	0.0041	12.14	1940.8375	0.0	0.0038	1.0	0.0005751
210	gm-AEJA=gm-AEJA=g(DeAc)m(Anh)-AEJA (4-3, 4-3)	3	0.0039	8.68	2726.1665	0.8	0.0037	1.0	0.0005302
280	gm-AEJ=gm-AEJ=gm(Anh)-AEJA (3-3, 3-3)	3	0.0039	10.29	2626.1015	-0.8	0.0069	0.5263	8.407e-5
133	gm-AEJ=gm(Anh)-AEJF (3-3)	2	0.0037	14.92	1849.7728	0.2	0.0035	1.0	4.737e-6
121	gm-AEJA=gm-AEJ (4-3)	2	0.0037	11.69	1793.7691	2.4	0.0069	0.5	0.0181
121	gm-AEJ=gm-AEJA (3-3)	2	0.0037	11.69	1793.7691	2.4	0.0069	0.5	0.0181
280	gm-AEJA=gm-AEJ=gm(Anh)-AEJ (4-3, 3-3)	3	0.0035	10.29	2626.1015	-0.8	0.0069	0.4737	7.566e-5
167	gm-AEJ=g(DeAc)m(Anh)-AEJA (3-3)	2	0.0034	9.13	1731.7309	0.4	0.0149	0.2144	1.471e-5
199	gm-AEJA=AEJA=gm(Anh)-AEJ (4-3, 4-3)	3	0.0031	9.13	2216.9431	0.4	0.0058	0.5073	0.0001039
199	gm-AEJA=AEJ=gm(Anh)-AEJA (4-3, 3-3)	3	0.003	9.13	2216.9431	0.4	0.0058	0.4927	0.0001009
183	gm-AEJ=g(DeAc)mgm(Anh)-AEJA (3-3)	2	0.0027	15.45	2209.9108	-1.6	0.0096	0.2616	2.497e-5
115	AEJA=g(DeAc)m-AEJ (4-3)	2	0.0023	5.25	1271.5616	-0.3	0.0093	0.2341	1.957e-5
117	l-AEJA=g(DeAc)mgm-AEJA (4-3)	2	0.0018	7.83	1892.7998	1.2	0.0083	0.1987	8.5e-6
