## Supplementary material for "Rhizobial enzyme reveals pH-driven catalytic switching and ʟ-amino acid incorporation by ʟ,ᴅ-transpeptidases": File S1. Muropeptide Quantifications: Ldt6.1.csv

Match	Structure	Oligo State	Corrected Abundance (%)	Consolidated RT (min)	Consolidated Theo (Da)	Consolidated Delta (ppm)	Raw Abundance (%)	Relative Likelihood	Likelihood
1	gm-AEJA	1	41.4213	5.13	941.4077	-0.4	38.6747	1.0	1.0
210	gm-AEJA=gm-AEJA (4-3)	2	15.4207	7.26	1864.8048	0.3	14.3982	1.0	0.1496
45	gm-AEJA=AEJA (4-3)	2	9.7589	5.9	1384.6093	0.0	9.1118	1.0	0.0008632
2	g(DeAc)m-AEJA	1	5.5646	4.79	899.3971	-0.2	5.1956	1.0	2.6e-5
3	gm(Anh)-AEJA	1	5.1285	7.94	921.3815	0.1	4.7884	1.0	0.04788
4	gmgm-AEJA	1	3.0843	6.12	1419.5876	0.6	2.8798	1.0	0.0288
5	gm-AEJ	1	2.8411	4.42	870.3706	-0.4	2.6527	1.0	0.02653
46	gm-AEJA=gm(Anh)-AEJA (4-3)	2	2.2073	9.74	1844.7786	0.1	2.0609	1.0	0.01852
6	l-AEJA	1	1.9757	4.68	533.2333	0.4	1.8447	1.0	0.01845
211	gm-AEJA=gm-AEJA=gm-AEJA (4-3, 4-3)	3	1.6535	8.59	2788.202	0.2	1.5439	1.0	0.05568
7	gm	1	1.1513	2.84	498.2061	0.0	1.075	1.0	0.01075
8	g(DeAc)mgm-AEJA	1	0.9581	5.41	1377.577	0.2	0.8946	1.0	0.008946
47	gm-AEJA=l-AEJA (4-3)	2	0.8865	7.39	1456.6304	0.3	0.8277	1.0	0.007134
134	gm-AEJA=g(DeAc)m-AEJA (4-3)	2	0.7408	7.0	1822.7943	0.2	0.6917	1.0	1.006e-5
9	gm(Anh)-AEJ	1	0.6709	6.8	850.3444	0.1	0.6264	1.0	0.00127
48	AEJA=gm(Anh)-AEJA (4-3)	2	0.5246	8.36	1364.5831	0.2	0.4898	1.0	0.0001069
215	gm-AEJA=gmgm-AEJA (4-3)	2	0.5214	7.96	2342.9847	-0.2	0.4868	1.0	0.01114
135	gm-AEJA=gm-AEJA=gm(Anh)-AEJA (4-3, 4-3)	3	0.4579	10.69	2768.1771	0.4	0.4275	1.0	0.00797
10	gmgm	1	0.4163	5.19	976.386	-0.7	0.3887	1.0	0.0003096
136	gm-AEJA=gm-AEJA=AEJA (4-3, 4-3)	3	0.37	7.52	2308.0078	-0.2	0.3455	1.0	0.03524
137	gm-AEJA=g(DeAc)mgm-AEJA (4-3)	2	0.261	7.28	2300.9741	-0.9	0.2437	1.0	0.00346
11	AEJA	1	0.2391	2.0	461.2122	0.5	0.2232	1.0	0.002232
13	gmgm(Anh)-AEJA	1	0.187	8.7	1399.5614	0.2	0.1746	1.0	0.001746
14	gmgm-AEJ	1	0.1688	5.44	1348.5505	0.0	0.1576	1.0	0.0007639
50	gm-AEJA=gmgm(Anh)-AEJA (4-3)	2	0.1669	10.27	2322.9585	0.5	0.1558	1.0	0.0006753
51	AEJA=l-AEJA (4-3)	2	0.1602	5.81	976.4349	0.9	0.1496	1.0	4.117e-5
139	gm-AEJA=AEJA=gm(Anh)-AEJA (4-3, 4-3)	3	0.158	9.64	2287.9802	-0.4	0.1475	1.0	0.001894
52	gmgm-AEJA=AEJA (4-3)	2	0.1286	6.68	1862.7892	0.9	0.1201	1.0	6.428e-5
138	gm-AEJA=gm-AEJA=gm-AEJ (4-3, 4-3)	3	0.1171	8.36	2717.1662	-0.0	0.2187	0.5	0.0002295
138	gm-AEJA=gm-AEJ=gm-AEJA (4-3, 3-3)	3	0.1171	8.36	2717.1662	-0.0	0.2187	0.5	0.0002295
142	gm-AEJA=AEJA=AEJA (4-3, 4-3)	3	0.1153	6.32	1827.8109	1.2	0.1077	1.0	9.939e-5
15	AEJ	1	0.1066	2.02	390.1751	0.2	0.0995	1.0	5.921e-5
221	gm(Anh)-AEJA=gm(Anh)-AEJA (4-3)	2	0.1017	12.19	1824.7524	1.1	0.095	1.0	0.002293
144	gm-AEJA=gm-AEJA=g(DeAc)m-AEJA (4-3, 4-3)	3	0.0964	8.35	2746.1928	0.2	0.09	1.0	0.002675
143	gm-AEJA=gm-AEJA=gm(Anh)-AEJ (4-3, 4-3)	3	0.0651	10.48	2697.14	-0.1	0.0926	0.656	0.0001291
54	gm-AEJA=AEJ (4-3)	2	0.064	5.6	1313.5722	1.0	0.069	0.8667	0.0003848
147	gm-AEJA=gm(Anh)-AEJA=gm(Anh)-AEJA (4-3, 4-3)	3	0.0636	12.61	2748.1495	1.3	0.0594	1.0	0.0003674
53	gm-AEJA=gm-AEJ (4-3)	2	0.0636	6.91	1793.7691	-0.2	0.1187	0.5	0.01026
53	gm-AEJ=gm-AEJA (3-3)	2	0.0636	6.91	1793.7691	-0.2	0.1187	0.5	0.01026
223	gm-AEJ=gm-AEJV (3-3)	2	0.0627	9.3	1821.799	0.4	0.0585	1.0	1.061e-6
16	g(DeAc)mgm	1	0.061	4.51	934.3754	-0.3	0.057	1.0	9.617e-5
17	g(DeAc)mgm(Anh)-AEJA	1	0.0603	7.94	1357.5508	-0.4	0.0563	1.0	0.000563
18	l-AEJ	1	0.0548	3.22	462.1962	-0.2	0.0512	1.0	0.0004893
56	gm-AEJA=gm-AEJG (4-3)	2	0.0504	6.67	1850.7905	0.3	0.0481	0.9776	0.0001145
226	gm-AEJA=gm-AEJA=gm-AEJA=gm-AEJA (4-3, 4-3, 4-3)	4	0.0489	9.43	3711.5991	0.6	0.0457	1.0	0.005971
21	g(DeAc)mgm-AEJ	1	0.0469	4.81	1306.5399	-0.3	0.0438	1.0	0.0002373
150	gm-AEJA=gm-AEJA=l-AEJA (4-3, 4-3)	3	0.0466	8.91	2380.0289	0.6	0.0435	1.0	0.003201
151	gm-AEJA=g(DeAc)m(Anh)-AEJA (4-3)	2	0.0465	9.45	1802.7681	0.3	0.0434	1.0	6.807e-5
58	g(DeAc)mgm-AEJA=g(DeAc)mgm-AEJA (4-3)	2	0.0461	7.1	2737.1448	0.1	0.043	1.0	8.003e-5
59	AEJA=g(DeAc)mgm-AEJA (4-3)	2	0.0451	5.99	1820.7786	0.1	0.0421	1.0	1.997e-5
61	gm-AEJA=gm-AEJQ (4-3)	2	0.0405	6.93	1921.8276	0.3	0.0378	1.0	3.829e-5
152	gm-AEJA=g(DeAc)mgm(Anh)-AEJA (4-3)	2	0.0402	9.61	2280.9479	0.1	0.0375	1.0	0.0002177
228	gm-AEJA=gm-AEJA=gm-AEJA=gm(Anh)-AEJA (4-3, 4-3, 4-3)	4	0.0396	11.23	3691.5841	-1.4	0.037	1.0	0.001653
229	gm-AEJA=gm-AEJA=AEJA=gmgm(Anh)-AEJA (4-3, 4-3, 4-3)	4	0.0396	9.72	3689.5572	0.2	0.037	1.0	9.321e-5
62	AEJA=gmgm(Anh)-AEJA (4-3)	2	0.0392	8.96	1842.763	1.3	0.0366	1.0	3.897e-6
227	gm-AEJA=gm-AEJA=AEJ (4-3, 4-3)	3	0.0375	7.3	2236.9693	-0.1	0.0404	0.8667	0.0002313
153	gm-AEJA=gm-AEJA=gmgm(Anh)-AEJA (4-3, 4-3)	3	0.0359	11.09	3246.357	1.1	0.0335	1.0	0.0006026
55	gm-AEJA=gm(Anh)-AEJ (4-3)	2	0.0358	9.29	1773.7415	0.9	0.0509	0.656	0.002423
143	gm-AEJA=gm-AEJ=gm(Anh)-AEJA (4-3, 3-3)	3	0.0341	10.48	2697.14	-0.1	0.0926	0.344	6.771e-5
23	gm-AEJS	1	0.0331	4.45	957.4026	-0.4	0.0309	1.0	0.000309
24	gmgm(Anh)-AEJ	1	0.0325	7.58	1328.5242	1.1	0.0303	1.0	4.632e-5
26	gm-AEJG	1	0.0317	4.61	927.3921	0.5	0.0296	1.0	0.000296
66	l-AEJA=gm(Anh)-AEJA (4-3)	2	0.029	10.19	1436.6042	1.3	0.0271	1.0	0.0008833
67	AEJA=AEJA (4-3)	2	0.0275	4.34	904.4138	0.3	0.0257	1.0	4.982e-6
156	gm-AEJA=gm-AEJA=gmgm-AEJA (4-3, 4-3)	3	0.0263	9.04	3266.3832	1.1	0.0246	1.0	0.001883
232	gm-AEJA=AEJA=gmgm(Anh)-AEJA (4-3, 4-3)	3	0.0258	10.11	2766.1614	1.3	0.0241	1.0	0.0001415
69	gm-AEJA=gm-AEJA (4-3)	2	0.0227	8.3	1864.8062	-0.1	0.0212	1.0	0.1496
65	AEJ=gm(Anh)-AEJA (3-3)	2	0.0227	7.99	1293.546	-0.5	0.0274	0.7731	4.764e-5
160	gm-AEJA=gm-AEJA=g(DeAc)mgm-AEJA (4-3, 4-3)	3	0.0225	8.49	3224.3726	0.9	0.021	1.0	0.0009425
163	AEJA=AEJA=gm(Anh)-AEJA (4-3, 4-3)	3	0.0211	8.43	1807.7847	0.6	0.0197	1.0	1.093e-5
72	l-AEJA=g(DeAc)mgm-AEJA (4-3)	2	0.02	7.8	1892.7998	1.3	0.0187	1.0	0.000165
30	g(DeAc)m(Anh)-AEJA	1	0.0188	5.39	879.3709	-0.2	0.0176	1.0	0.000176
55	gm-AEJ=gm(Anh)-AEJA (3-3)	2	0.0188	9.29	1773.7415	0.9	0.0509	0.344	0.00127
31	gm-AEJN	1	0.0187	4.32	984.4135	0.1	0.0175	1.0	0.000175
167	gm-AEJA=gm-AEJA=g(DeAc)m(Anh)-AEJA (4-3, 4-3)	3	0.0174	10.45	2726.1665	-0.0	0.0162	1.0	0.0001678
76	gm-AEJA=gm-AEJS (4-3)	2	0.017	6.7	1880.8011	0.3	0.0159	1.0	0.0001195
168	AEJA=gm(Anh)-AEJA=gm(Anh)-AEJA (4-3, 4-3)	3	0.0169	11.71	2267.954	0.4	0.0158	1.0	2.12e-6
78	gm-AEJA=gm-AEJN (4-3)	2	0.0168	6.32	1907.812	0.6	0.0157	1.0	6.768e-5
33	gm-AEJR	1	0.0161	15.82	1026.4717	-2.3	0.015	1.0	0.00015
244	gm-AEJA=gm-AEJA=AEJA=gm(Anh)-AEJA (4-3, 4-3, 4-3)	4	0.0161	10.49	3211.3774	0.6	0.015	1.0	0.0005705
246	gm-AEJA=gm-AEJA=gm-AEJA=AEJA (4-3, 4-3, 4-3)	4	0.0152	8.64	3231.4036	0.5	0.0142	1.0	0.001336
166	gm-AEJA=AEJ=gm(Anh)-AEJA (4-3, 3-3)	3	0.0152	9.54	2216.9431	0.9	0.0183	0.7731	8.193e-5
173	gm-AEJA=gmgm-AEJA=AEJA (4-3, 4-3)	3	0.0129	8.09	2786.1877	0.3	0.012	1.0	0.0004645
83	gm(Anh)-AEJA=gmgm(Anh)-AEJA (4-3)	2	0.0127	12.61	2302.9323	1.0	0.0119	1.0	8.361e-5
81	gm-AEJ=l-AEJA (3-3)	2	0.0113	6.9	1385.5933	-0.8	0.0148	0.7119	0.0004893
35	g(DeAc)mgm(Anh)-AEJ	1	0.0109	6.9	1286.5137	0.1	0.0102	1.0	1.493e-5
177	gm-AEJA=gm-AEJA=g(DeAc)mgm(Anh)-AEJA (4-3, 4-3)	3	0.0108	10.51	3204.3464	-0.0	0.0101	1.0	0.000145
162	gm-AEJA=AEJA=AEJ (4-3, 4-3)	3	0.0107	6.12	1756.7738	0.2	0.02	0.5	1.992e-5
162	gm-AEJA=AEJ=AEJA (4-3, 3-3)	3	0.0107	6.12	1756.7738	0.2	0.02	0.5	1.992e-5
36	gm-AEJQ	1	0.0106	4.93	998.4292	-0.8	0.0099	1.0	9.9e-5
91	gm-AEJA=gm-AEJD (4-3)	2	0.0102	6.67	1908.796	0.4	0.0095	1.0	2.63e-5
92	gmgm-AEJA=g(DeAc)mgm-AEJA (4-3)	2	0.0101	7.87	2779.154	0.7	0.0094	1.0	0.0002576
54	gm-AEJ=AEJA (3-3)	2	0.0099	5.6	1313.5722	1.0	0.069	0.1333	5.921e-5
179	gm-AEJA=gm(Anh)-AEJA=gmgm(Anh)-AEJA (4-3, 4-3)	3	0.0097	12.9	3226.3294	1.0	0.0091	1.0	4.602e-5
254	gm-AEJA=gm-AEJA=gm(Anh)-AEJA=gm(Anh)-AEJA (4-3, 4-3, 4-3)	4	0.0095	12.97	3671.5467	0.4	0.0089	1.0	0.0002297
96	gmgm-AEJA=gmgm(Anh)-AEJA (4-3)	2	0.0091	10.75	2801.1384	0.8	0.0085	1.0	5.028e-5
255	gm-AEJA=gm-AEJS (4-3)	2	0.0091	7.09	1880.7998	-0.1	0.0085	1.0	0.0001195
98	gm-AEJ=gm(Anh)-AEJ (3-3)	2	0.0082	7.64	1702.7044	0.2	0.0077	1.0	0.0001662
258	gm-AEJA=AEJA=gm(Anh)-AEJA=gm(Anh)-AEJA (4-3, 4-3, 4-3)	4	0.0078	12.29	3191.3512	1.1	0.0073	1.0	6.111e-5
183	gm-AEJA=AEJA=AEJA=gm(Anh)-AEJA (4-3, 4-3, 4-3)	4	0.0077	9.58	2731.1819	0.3	0.0072	1.0	7.619e-5
250	gm-AEJA=gm-AEJA=gm-AEJA=gm(Anh)-AEJ (4-3, 4-3, 4-3)	4	0.0074	11.09	3620.5358	1.3	0.0105	0.656	0.0002349
261	gm-AEJA=gm-AEJA=gm-AEJG (4-3, 4-3)	3	0.0073	7.88	2774.1863	-0.8	0.007	0.9776	0.0001819
39	gm-AEJD	1	0.0073	4.61	985.3975	0.6	0.0068	1.0	6.8e-5
248	gm-AEJA=gm-AEJA=gm-AEJA=gm-AEJ (4-3, 4-3, 4-3)	4	0.0071	9.22	3640.562	0.3	0.0133	0.5	0.0004229
248	gm-AEJA=gm-AEJA=gm-AEJ=gm-AEJA (4-3, 4-3, 3-3)	4	0.0071	9.22	3640.562	0.3	0.0133	0.5	0.0004229
101	l-AEJA=g(DeAc)mgm(Anh)-AEJA (4-3)	2	0.0071	6.7	1872.7735	-0.0	0.0066	1.0	1.039e-5
104	g(DeAc)mgm-AEJA=g(DeAc)mgm(Anh)-AEJA (4-3)	2	0.0069	9.49	2717.1186	0.2	0.0064	1.0	5.037e-6
185	gm-AEJA=AEJA=l-AEJA (4-3, 4-3)	3	0.0069	7.75	1899.8321	0.9	0.0064	1.0	0.0005786
65	AEJA=gm(Anh)-AEJ (4-3)	2	0.0067	7.99	1293.546	-0.5	0.0274	0.2269	1.398e-5
107	gm-AEJ=gm-AEJ (3-3)	2	0.0065	6.51	1722.7319	0.6	0.0061	1.0	0.0007037
263	gm-AEJA=gm-AEJA=AEJA=AEJA (4-3, 4-3, 4-3)	4	0.0064	7.7	2751.2081	1.1	0.006	1.0	0.0004165
190	gm-AEJA=l-AEJA=gm(Anh)-AEJA (4-3, 4-3)	3	0.006	10.95	2360.0014	1.3	0.0056	1.0	0.0001048
227	gm-AEJA=gm-AEJ=AEJA (4-3, 3-3)	3	0.0058	7.3	2236.9693	-0.1	0.0404	0.1333	3.558e-5
42	gm-AEJT	1	0.0057	4.8	971.4183	-0.6	0.0053	1.0	5.3e-5
111	gmgm-AEJA=g(DeAc)mgm(Anh)-AEJA (4-3)	2	0.0057	10.09	2759.139	-1.8	0.0053	1.0	1.621e-5
86	AEJA=AEJ (4-3)	2	0.0055	4.31	833.3767	-0.3	0.0103	0.5	2.221e-6
86	AEJ=AEJA (3-3)	2	0.0055	4.31	833.3767	-0.3	0.0103	0.5	2.221e-6
116	gm-AEJA=g(DeAc)m(Anh)-AEJA (4-3)	2	0.0054	7.58	1802.7694	0.1	0.005	1.0	6.807e-5
193	gm(Anh)-AEJA=gm(Anh)-AEJA=gm(Anh)-AEJA (4-3, 4-3)	3	0.0054	14.34	2728.1233	0.9	0.005	1.0	4.549e-5
118	gm-AEJA=gm-AEJV (4-3)	2	0.005	9.49	1892.8375	0.3	0.0047	1.0	1.547e-5
119	gmgm-AEJA=l-AEJA (4-3)	2	0.005	8.17	1934.8103	1.6	0.0047	1.0	0.0005312
200	gm-AEJA=gm-AEJA=gm-AEJQ (4-3, 4-3)	3	0.0046	8.26	2845.2248	0.7	0.0043	1.0	0.0001462
81	gm-AEJA=l-AEJ (4-3)	2	0.0046	6.9	1385.5933	-0.8	0.0148	0.2881	0.000198
180	gm-AEJA=gm(Anh)-AEJA=gm(Anh)-AEJ (4-3, 4-3)	3	0.0046	12.55	2677.1124	1.2	0.0085	0.5	1.006e-5
180	gm-AEJA=gm(Anh)-AEJ=gm(Anh)-AEJA (4-3, 3-3)	3	0.0046	12.55	2677.1124	1.2	0.0085	0.5	1.006e-5
166	gm-AEJA=AEJA=gm(Anh)-AEJ (4-3, 4-3)	3	0.0044	9.54	2216.9431	0.9	0.0183	0.2269	2.404e-5
43	gm-AEJV	1	0.0043	8.33	969.439	-0.3	0.004	1.0	4.0e-5
127	gm-AEJA=gm-AEJT (4-3)	2	0.0043	6.9	1894.8167	-0.3	0.004	1.0	2.05e-5
203	gm-AEJA=gm-AEJ=gm-AEJV (4-3, 3-3)	3	0.0043	10.33	2745.1975	0.3	0.004	1.0	0.0002262
189	gm-AEJA=gm-AEJ=l-AEJA (4-3, 3-3)	3	0.0043	8.64	2308.9918	-0.3	0.0056	0.7119	4.075e-5
44	l-AEJQ	1	0.0042	4.42	590.2548	-1.5	0.0039	1.0	1.826e-6
280	gm-AEJA=gm-AEJA=gm-AEJA=g(DeAc)m-AEJA (4-3, 4-3, 4-3)	4	0.0041	9.45	3669.5885	0.6	0.0038	1.0	0.0003481
250	gm-AEJA=gm-AEJA=gm-AEJ=gm(Anh)-AEJA (4-3, 4-3, 3-3)	4	0.0039	11.09	3620.5358	1.3	0.0105	0.344	0.0001232
130	gm-AEJA=g(DeAc)mgm(Anh)-AEJA (4-3)	2	0.0036	10.13	2280.9493	0.5	0.0034	1.0	0.0002177
278	gm-AEJA=gm-AEJA=AEJ=gm(Anh)-AEJA (4-3, 4-3, 3-3)	4	0.0033	10.53	3140.3403	0.7	0.004	0.7731	5.472e-5
133	g(DeAc)m-AEJA	1	0.0028	4.05	899.3971	0.4	0.0026	1.0	2.6e-5
114	gm(Anh)-AEJA=gm(Anh)-AEJ (4-3)	2	0.0028	11.84	1753.7153	0.1	0.0052	0.5	0.0002999
114	gm(Anh)-AEJ=gm(Anh)-AEJA (3-3)	2	0.0028	11.84	1753.7153	0.1	0.0052	0.5	0.0002999
206	gm-AEJA=gm-AEJ=gm-AEJ (4-3, 3-3)	3	0.0024	8.13	2646.1291	0.2	0.0038	0.5998	2.359e-5
189	gm-AEJA=gm-AEJA=l-AEJ (4-3, 4-3)	3	0.0017	8.64	2308.9918	-0.3	0.0056	0.2881	1.649e-5
206	gm-AEJ=gm-AEJ=gm-AEJA (3-3, 3-3)	3	0.0016	8.13	2646.1291	0.2	0.0038	0.4002	1.574e-5
56	gm-AEJ=gm-AEJQ (3-3)	2	0.0012	6.67	1850.7905	0.3	0.0481	0.02243	2.626e-6
278	gm-AEJA=gm-AEJA=AEJA=gm(Anh)-AEJ (4-3, 4-3, 4-3)	4	0.001	10.53	3140.3403	0.7	0.004	0.2269	1.606e-5
261	gm-AEJA=gm-AEJ=gm-AEJQ (4-3, 3-3)	3	0.0002	7.88	2774.1863	-0.8	0.007	0.02243	4.172e-6
