## Supplementary material for "Rhizobial enzyme reveals pH-driven catalytic switching and ʟ-amino acid incorporation by ʟ,ᴅ-transpeptidases": File S1. Muropeptide Quantifications: Ldt6.2.csv

Match	Structure	Oligo State	Corrected Abundance (%)	Consolidated RT (min)	Consolidated Theo (Da)	Consolidated Delta (ppm)	Raw Abundance (%)	Relative Likelihood	Likelihood
1	gm-AEJA	1	53.3431	5.12	941.4077	-1.0	49.8336	1.0	1.0
115	gm-AEJA=gm-AEJA (4-3)	2	15.8635	7.24	1864.8048	-0.3	14.8198	1.0	0.2483
35	gm-AEJA=AEJA (4-3)	2	8.3402	5.91	1384.6093	-0.1	7.7915	1.0	0.00141
2	gm(Anh)-AEJA	1	4.556	7.93	921.3815	0.0	4.2563	1.0	0.04256
3	gmgm-AEJA	1	1.8118	6.11	1419.5876	0.2	1.6926	1.0	0.01693
4	gm	1	1.7159	2.89	498.2061	-0.1	1.603	1.0	0.01603
36	gm-AEJA=gm(Anh)-AEJA (4-3)	2	1.6544	9.71	1844.7786	0.1	1.5456	1.0	0.02121
116	gm-AEJA=gm-AEJA=gm-AEJA (4-3, 4-3)	3	1.5071	8.57	2788.202	0.1	1.4079	1.0	0.07385
5	g(DeAc)m-AEJA	1	1.2758	4.81	899.3971	-0.2	1.1919	1.0	0.01192
6	gmgm	1	0.8974	5.18	976.386	-1.0	0.8384	1.0	0.0002713
7	g(DeAc)mgm-AEJA	1	0.7431	5.43	1377.577	-0.0	0.6942	1.0	0.006942
8	l-AEJA	1	0.6289	4.7	533.2333	0.6	0.5875	1.0	0.005875
9	gm-AEJ	1	0.6085	4.44	870.3706	-0.2	0.5685	1.0	0.005685
10	AEJG	1	0.5792	5.01	447.1965	-0.0	0.5411	1.0	2.781e-6
76	gm-AEJA=gm-AEJA=gm(Anh)-AEJA (4-3, 4-3)	3	0.47	10.7	2768.1771	-0.1	0.4391	1.0	0.007702
37	AEJA=gm(Anh)-AEJA (4-3)	2	0.4335	8.34	1364.5831	0.5	0.405	1.0	0.0001204
120	gm-AEJA=gm-AEJA=AEJA (4-3, 4-3)	3	0.422	7.51	2308.0065	0.1	0.3942	1.0	0.03883
12	AEJA	1	0.3028	1.98	461.2122	-0.1	0.2829	1.0	0.002829
38	gm-AEJA=l-AEJA (4-3)	2	0.2827	7.4	1456.6304	0.6	0.2641	1.0	0.002928
13	gm(Anh)-AEJ	1	0.2716	6.8	850.3444	-0.2	0.2537	1.0	0.000242
78	gm-AEJA=g(DeAc)mgm-AEJA (4-3)	2	0.2573	7.27	2300.9741	-0.6	0.2404	1.0	0.003459
122	gm-AEJA=gmgm-AEJA (4-3)	2	0.2393	7.93	2342.9847	-0.3	0.2236	1.0	0.008435
15	gmgm(Anh)-AEJA	1	0.223	8.7	1399.5614	0.4	0.2083	1.0	0.002083
39	gm-AEJA=AEJ (4-3)	2	0.1865	5.59	1313.5722	0.7	0.1778	0.98	0.0007869
77	gm-AEJA=gm-AEJA=gm-AEJ (4-3, 4-3)	3	0.1753	8.35	2717.1662	0.4	0.3276	0.5	0.0004702
77	gm-AEJA=gm-AEJ=gm-AEJA (4-3, 3-3)	3	0.1753	8.35	2717.1662	0.4	0.3276	0.5	0.0004702
17	AEJ	1	0.169	3.89	390.1751	-0.0	0.1579	1.0	1.608e-5
41	gm-AEJA=g(DeAc)m-AEJA (4-3)	2	0.1659	6.99	1822.7956	-0.1	0.155	1.0	0.00594
80	gm-AEJA=AEJA=gm(Anh)-AEJA (4-3, 4-3)	3	0.156	9.63	2287.9802	0.3	0.1457	1.0	0.002018
127	gm-AEJA=gm-AEJA=AEJ (4-3, 4-3)	3	0.1335	7.28	2236.9693	-0.6	0.1273	0.98	0.0008683
126	gm-AEJA=gm-AEJA=gm(Anh)-AEJ (4-3, 4-3)	3	0.1254	10.47	2697.1386	-0.4	0.1396	0.8394	0.0003196
82	gm-AEJA=AEJA=AEJA (4-3, 4-3)	3	0.1229	6.33	1827.8109	0.0	0.1148	1.0	0.0001779
45	gm-AEJA=gmgm(Anh)-AEJA (4-3)	2	0.1191	10.29	2322.9585	0.2	0.1113	1.0	0.001038
46	AEJA=l-AEJA (4-3)	2	0.1128	5.82	976.4349	1.3	0.1054	1.0	1.662e-5
18	gm-AEJG	1	0.1052	4.63	927.3921	-0.0	0.0983	1.0	0.000983
125	gm-AEJA=gm-AEJ (4-3)	2	0.101	6.93	1793.7677	0.1	0.1887	0.5	0.002833
125	gm-AEJ=gm-AEJA (3-3)	2	0.101	6.93	1793.7677	0.1	0.1887	0.5	0.002833
47	gmgm-AEJA=AEJA (4-3)	2	0.0953	6.67	1862.7892	0.7	0.089	1.0	4.788e-5
129	gm(Anh)-AEJA=gm(Anh)-AEJA (4-3)	2	0.0926	12.16	1824.7524	0.9	0.0865	1.0	0.001812
48	gm-AEJA=gm-AEJG (4-3)	2	0.0887	6.67	1850.7905	0.2	0.0829	1.0	0.0004899
130	gm-AEJA=gm-AEJA=gm-AEJA=gm-AEJA (4-3, 4-3, 4-3)	4	0.0763	9.41	3711.5991	-0.1	0.0713	1.0	0.007016
50	gm-AEJA=AEJG (4-3)	2	0.0739	5.25	1370.5937	-1.1	0.069	1.0	0.002696
49	gm-AEJA=gm(Anh)-AEJ (4-3)	2	0.0686	9.28	1773.7415	0.0	0.0764	0.8394	0.001264
86	gm-AEJA=gm(Anh)-AEJA=gm(Anh)-AEJA (4-3, 4-3)	3	0.0617	12.58	2748.1495	1.7	0.0576	1.0	0.0004311
22	g(DeAc)mgm(Anh)-AEJA	1	0.0587	7.93	1357.5508	-0.7	0.0548	1.0	0.000548
88	AEJA=g(DeAc)m-AEJA (4-3)	2	0.0574	5.59	1342.5988	0.2	0.0536	1.0	3.372e-5
23	g(DeAc)mgm	1	0.0545	4.53	934.3754	0.0	0.0509	1.0	0.0001113
24	gmgm-AEJ	1	0.0478	5.44	1348.5505	-0.6	0.0447	1.0	9.622e-5
138	gm-AEJA=gm-AEJA=gm-AEJA=gm(Anh)-AEJA (4-3, 4-3, 4-3)	4	0.0414	11.22	3691.5729	0.8	0.0387	1.0	0.002188
56	AEJA=gmgm(Anh)-AEJA (4-3)	2	0.0406	8.95	1842.763	0.2	0.0379	1.0	5.893e-6
90	gm-AEJ=gm-AEJ=gm-AEJA (3-3, 3-3)	3	0.0406	8.12	2646.1291	0.4	0.0379	1.0	5.364e-6
58	AEJA=AEJA (4-3)	2	0.0382	4.34	904.4138	0.2	0.0357	1.0	8.003e-6
25	gm-AEJN	1	0.0369	4.36	984.4135	0.3	0.0345	1.0	0.000345
91	gm-AEJA=AEJ=gm(Anh)-AEJA (4-3, 3-3)	3	0.0365	9.48	2216.9431	0.2	0.0377	0.9035	0.0001423
85	gm-AEJA=AEJA=AEJ (4-3, 4-3)	3	0.0349	6.09	1756.7738	-0.4	0.0652	0.5	4.086e-5
85	gm-AEJA=AEJ=AEJA (4-3, 3-3)	3	0.0349	6.09	1756.7738	-0.4	0.0652	0.5	4.086e-5
61	AEJA=g(DeAc)mgm-AEJA (4-3)	2	0.0335	5.98	1820.7786	0.8	0.0313	1.0	1.964e-5
64	g(DeAc)mgm-AEJA=g(DeAc)mgm-AEJA (4-3)	2	0.0319	7.08	2737.1448	0.5	0.0298	1.0	4.819e-5
60	AEJ=gm(Anh)-AEJA (3-3)	2	0.0306	7.95	1293.546	0.1	0.0316	0.9035	6.721e-5
101	gm-AEJA=g(DeAc)mgm(Anh)-AEJA (4-3)	2	0.0287	9.56	2280.9479	0.1	0.0268	1.0	0.0002731
104	gm-AEJA=gm-AEJA=g(DeAc)m-AEJA (4-3, 4-3)	3	0.0248	8.34	2746.1928	0.3	0.0232	1.0	0.0007724
105	gm-AEJA=gm-AEJA=g(DeAc)mgm-AEJA (4-3, 4-3)	3	0.0246	8.47	3224.3726	0.1	0.023	1.0	0.001198
126	gm-AEJA=gm-AEJ=gm(Anh)-AEJA (4-3, 3-3)	3	0.024	10.47	2697.1386	-0.4	0.1396	0.1606	6.116e-5
106	gm-AEJA=gm-AEJA=gmgm(Anh)-AEJA (4-3, 4-3)	3	0.0239	11.29	3246.357	0.7	0.0223	1.0	0.0005546
26	gm-AEJS	1	0.0232	4.69	957.4026	-0.2	0.0217	1.0	0.000217
28	gmgm(Anh)-AEJ	1	0.0222	7.59	1328.5242	-0.0	0.0207	1.0	1.184e-5
68	l-AEJA=g(DeAc)mgm-AEJA (4-3)	2	0.0219	7.77	1892.7998	1.2	0.0205	1.0	4.078e-5
29	g(DeAc)m-AEJ	1	0.0213	4.37	828.36	-0.9	0.0199	1.0	6.776e-5
149	gm-AEJA=gm-AEJA=l-AEJA (4-3, 4-3)	3	0.0203	8.87	2380.0276	0.1	0.019	1.0	0.001316
30	g(DeAc)mgm-AEJ	1	0.0178	4.85	1306.5399	-0.2	0.0166	1.0	3.947e-5
151	gm-AEJA=gm-AEJA=gm-AEJA=AEJA (4-3, 4-3, 4-3)	4	0.0178	8.8	3231.4036	1.1	0.0166	1.0	0.001964
71	gm-AEJA=gm-AEJN (4-3)	2	0.017	6.33	1907.812	-0.2	0.0159	1.0	0.0001719
111	AEJA=AEJA=gm(Anh)-AEJA (4-3, 4-3)	3	0.0162	8.44	1807.7847	0.6	0.0151	1.0	1.146e-5
31	gm-AEJD	1	0.0155	4.63	985.3975	0.1	0.0145	1.0	0.000145
74	gm-AEJA=gm-AEJS (4-3)	2	0.0149	6.69	1880.8011	0.6	0.0139	1.0	0.0001081
49	gm-AEJ=gm(Anh)-AEJA (3-3)	2	0.0131	9.28	1773.7415	0.0	0.0764	0.1606	0.000242
32	g(DeAc)m(Anh)-AEJA	1	0.0128	5.5	879.3709	-0.1	0.012	1.0	0.00012
33	gm-AEJV	1	0.0118	7.76	969.439	1.0	0.011	1.0	0.00011
34	l-AEJ	1	0.0116	4.65	462.1962	0.2	0.0108	1.0	3.34e-5
155	gm-AEJ=gm-AEJG (3-3)	2	0.0112	6.47	1779.7521	0.3	0.0105	1.0	5.588e-6
146	gm-AEJA=gm-AEJA=gm-AEJA=gm-AEJ (4-3, 4-3, 4-3)	4	0.0112	9.22	3640.562	0.4	0.0209	0.5	0.0008163
146	gm-AEJA=gm-AEJA=gm-AEJ=gm-AEJA (4-3, 4-3, 3-3)	4	0.0112	9.22	3640.562	0.4	0.0209	0.5	0.0008163
70	AEJA=AEJ (4-3)	2	0.0088	4.37	833.3767	-0.2	0.0164	0.5	4.467e-6
70	AEJ=AEJA (3-3)	2	0.0088	4.37	833.3767	-0.2	0.0164	0.5	4.467e-6
91	gm-AEJA=AEJA=gm(Anh)-AEJ (4-3, 4-3)	3	0.0039	9.48	2216.9431	0.2	0.0377	0.09649	1.519e-5
39	gm-AEJ=AEJA (3-3)	2	0.0038	5.59	1313.5722	0.7	0.1778	0.02003	1.608e-5
60	AEJA=gm(Anh)-AEJ (4-3)	2	0.0033	7.95	1293.546	0.1	0.0316	0.09649	7.177e-6
127	gm-AEJA=gm-AEJ=AEJA (4-3, 3-3)	3	0.0027	7.28	2236.9693	-0.6	0.1273	0.02003	1.775e-5
