## Supplementary material for "Rhizobial enzyme reveals pH-driven catalytic switching and ʟ-amino acid incorporation by ʟ,ᴅ-transpeptidases": File S1. Muropeptide Quantifications: Ldt6.3.csv

Match	Structure	Oligo State	Corrected Abundance (%)	Consolidated RT (min)	Consolidated Theo (Da)	Consolidated Delta (ppm)	Raw Abundance (%)	Relative Likelihood	Likelihood
1	gm-AEJA	1	30.8319	5.12	941.4077	-0.4	29.0416	1.0	1.0
2	g(DeAc)m-AEJA	1	19.5163	4.79	899.3971	-0.2	18.383	1.0	0.1838
46	gm-AEJA=gm-AEJA (4-3)	2	10.3325	7.25	1864.8062	0.2	9.7325	1.0	0.08434
47	gm-AEJA=AEJA (4-3)	2	5.5325	5.9	1384.6093	0.9	5.2112	1.0	0.001016
3	gm(Anh)-AEJA	1	5.2195	7.91	921.3815	0.6	4.9164	1.0	0.04916
4	gm-AEJ	1	4.6714	4.47	870.3706	-0.1	4.4001	1.0	0.044
48	gm-AEJA=g(DeAc)m-AEJA (4-3)	2	4.1373	6.98	1822.7956	-0.3	3.8971	1.0	0.05339
5	gmgm-AEJA	1	2.3017	6.12	1419.5876	0.5	2.168	1.0	0.02168
49	gm-AEJA=gm(Anh)-AEJA (4-3)	2	2.2483	9.7	1844.7786	0.6	2.1177	1.0	0.01428
6	g(DeAc)m-AEJ	1	1.5392	4.27	828.36	0.5	1.4498	1.0	0.008089
7	l-AEJA	1	1.2198	4.72	533.2333	0.3	1.149	1.0	0.01149
8	gm(Anh)-AEJ	1	1.1916	6.8	850.3444	0.1	1.1224	1.0	0.002163
9	g(DeAc)mgm-AEJA	1	1.0402	5.41	1377.577	0.4	0.9798	1.0	0.009798
101	gm-AEJA=gm-AEJA=gm-AEJA (4-3, 4-3)	3	0.9779	8.56	2788.2033	0.1	0.9211	1.0	0.0001136
10	gm	1	0.7547	2.82	498.2061	0.1	0.7109	1.0	0.007109
50	AEJA=g(DeAc)m-AEJA (4-3)	2	0.6397	5.58	1342.6001	-0.3	0.6026	1.0	0.0006429
51	g(DeAc)m-AEJA=g(DeAc)m-AEJA (4-3)	2	0.5512	6.62	1780.785	-0.2	0.5192	1.0	0.03379
52	gm-AEJA=l-AEJA (4-3)	2	0.4489	7.4	1456.6304	0.7	0.4228	1.0	0.003337
53	AEJA=gm(Anh)-AEJA (4-3)	2	0.439	8.31	1364.5831	0.9	0.4135	1.0	0.0001719
54	gm-AEJA=gmgm-AEJA (4-3)	2	0.3882	7.92	2342.9861	0.1	0.3657	1.0	0.006296
11	AEJA	1	0.3713	2.01	461.2122	0.2	0.3497	1.0	0.003497
102	gm-AEJA=gm-AEJA=g(DeAc)m-AEJA (4-3, 4-3)	3	0.3606	8.31	2746.1928	0.8	0.3397	1.0	0.01132
55	gm-AEJA=g(DeAc)m(Anh)-AEJA (4-3)	2	0.3428	9.4	1802.7694	0.1	0.3229	1.0	0.0001394
103	gm-AEJA=gm-AEJA=gm(Anh)-AEJA (4-3, 4-3)	3	0.3398	10.69	2768.1771	0.1	0.3201	1.0	0.00615
104	gm-AEJA=gm-AEJA=AEJA (4-3, 4-3)	3	0.2099	7.51	2308.0078	0.4	0.1977	1.0	0.01513
13	gmgm-AEJ	1	0.1938	5.44	1348.5505	0.0	0.1825	1.0	0.0009539
14	AEJG	1	0.1909	5.02	447.1965	-0.4	0.1798	1.0	1.364e-6
105	gm-AEJA=g(DeAc)mgm-AEJA (4-3)	2	0.1749	7.23	2300.9741	-0.7	0.1647	1.0	0.002845
57	gm(Anh)-AEJA=gm(Anh)-AEJA (4-3)	2	0.1641	12.16	1824.7571	-1.2	0.1546	1.0	0.002417
15	AEJ	1	0.1578	3.82	390.1751	0.2	0.1486	1.0	0.0001539
58	gmgm-AEJA=AEJA (4-3)	2	0.1536	6.67	1862.7892	0.4	0.1447	1.0	7.581e-5
16	l-AEJV	1	0.1406	17.38	561.2646	1.6	0.1324	1.0	4.297e-6
17	gmgm	1	0.1191	5.21	976.386	-0.1	0.1122	1.0	0.0001541
107	gm-AEJA=AEJA=gm(Anh)-AEJA (4-3, 4-3)	3	0.1134	9.63	2287.9802	-0.3	0.1068	1.0	0.001201
59	AEJ=AEJ (3-3)	2	0.1112	10.43	762.3396	0.7	0.1047	1.0	2.208e-6
18	gm-AEJT	1	0.1075	6.7	971.4196	-0.5	0.1013	1.0	0.000467
62	gm-AEJA=gmgm(Anh)-AEJA (4-3)	2	0.1062	10.27	2322.9585	0.3	0.1	1.0	0.0002071
20	g(DeAc)mgm-AEJ	1	0.1045	4.83	1306.5399	-0.6	0.0984	1.0	0.0004311
22	g(DeAc)m	1	0.0982	1.82	456.1955	0.5	0.0925	1.0	0.001307
23	AEJT	1	0.0882	7.75	491.2227	1.0	0.0831	1.0	1.633e-6
110	gm-AEJA=gm-AEJA=g(DeAc)m(Anh)-AEJA (4-3, 4-3)	3	0.0854	10.38	2726.1665	-0.0	0.0804	1.0	0.0009378
24	gm-AEJP	1	0.0809	13.24	967.4234	2.4	0.0762	1.0	0.000762
64	gm-AEJ=gm-AEJV (3-3)	2	0.08	9.3	1821.8004	0.1	0.0754	1.0	1.646e-5
25	gmgm(Anh)-AEJA	1	0.0757	8.66	1399.5614	0.4	0.0713	1.0	0.000713
159	gm-AEJA=AEJA=g(DeAc)m-AEJA (4-3, 4-3)	3	0.0734	7.17	2265.9959	-0.4	0.0691	1.0	9.003e-6
66	AEJA=AEJV (4-3)	2	0.0731	8.3	932.4451	0.7	0.0689	1.0	1.5e-6
65	l-AEJA=g(DeAc)m-AEJA (4-3)	2	0.0711	7.07	1414.6212	-0.4	0.0746	0.8975	0.002112
115	g(DeAc)m-AEJA=g(DeAc)mgm-AEJA (4-3)	2	0.0684	6.98	2258.9636	0.0	0.0644	1.0	0.001801
68	gm-AEJA=gm-AEJG (4-3)	2	0.067	6.68	1850.7905	0.1	0.0631	1.0	0.0001133
106	gm-AEJA=gm-AEJA=gm-AEJ (4-3, 4-3)	3	0.0657	8.33	2717.1662	0.5	0.1237	0.5	0.0001485
106	gm-AEJA=gm-AEJ=gm-AEJA (4-3, 3-3)	3	0.0657	8.33	2717.1662	0.5	0.1237	0.5	0.0001485
116	gm-AEJA=gm(Anh)-AEJA=gm(Anh)-AEJA (4-3, 4-3)	3	0.0648	12.59	2748.1495	0.7	0.061	1.0	0.000449
70	AEJA=l-AEJA (4-3)	2	0.0632	5.8	976.4349	0.9	0.0595	1.0	4.018e-5
27	g(DeAc)mgm(Anh)-AEJA	1	0.0565	7.87	1357.5508	0.6	0.0532	1.0	0.000532
156	gm-AEJA=gm-AEJ (4-3)	2	0.0543	6.91	1793.7677	0.2	0.1023	0.5	0.01278
156	gm-AEJ=gm-AEJA (3-3)	2	0.0543	6.91	1793.7677	0.2	0.1023	0.5	0.01278
67	gm-AEJA=AEJ (4-3)	2	0.0538	5.78	1313.5722	0.6	0.0688	0.7372	0.0004316
28	gm-AEJS	1	0.0524	4.51	957.4026	0.4	0.0494	1.0	0.000494
29	g(DeAc)m(Anh)-AEJA	1	0.051	5.35	879.3709	0.3	0.048	1.0	0.00048
120	gm-AEJA=g(DeAc)m-AEJA=g(DeAc)m-AEJA (4-3, 4-3)	3	0.0498	7.98	2704.1822	0.2	0.0469	1.0	0.001508
73	gm-AEJT	1	0.0496	6.9	971.4183	0.7	0.0467	1.0	0.000467
30	AEJV	1	0.0455	8.89	489.2435	1.5	0.0429	1.0	1.308e-6
31	l-AEJG	1	0.045	6.13	519.2177	0.6	0.0424	1.0	4.481e-6
113	gm-AEJA=gm-AEJA=gm(Anh)-AEJ (4-3, 4-3)	3	0.0435	10.48	2697.14	-0.1	0.0681	0.6011	0.0001063
35	l-AEJ	1	0.0415	3.23	462.1962	-0.2	0.0391	1.0	0.0005056
165	gm-AEJA=gm-AEJA (4-3)	2	0.0415	8.26	1864.8048	0.3	0.0391	1.0	0.08434
36	gm-AEJG	1	0.0414	4.64	927.3921	0.1	0.039	1.0	0.00039
37	g(DeAc)mgm	1	0.0401	4.53	934.3754	-0.2	0.0378	1.0	6.965e-5
38	gm-AEJV	1	0.0397	8.46	969.439	1.1	0.0374	1.0	0.000374
75	AEJA=l-AEJV (4-3)	2	0.0397	8.23	1004.4662	0.8	0.0374	1.0	4.63e-6
69	gm-AEJA=gm(Anh)-AEJ (4-3)	2	0.0389	9.25	1773.7415	0.5	0.0609	0.6011	0.00326
126	gm-AEJA=g(DeAc)mgm(Anh)-AEJA (4-3)	2	0.0363	9.56	2280.9479	0.1	0.0342	1.0	0.0001545
127	gm-AEJA=gm-AEJA=gmgm-AEJA (4-3, 4-3)	3	0.0352	9.02	3266.3832	0.1	0.0332	1.0	0.001062
119	gm-AEJA=gm-AEJ=g(DeAc)m-AEJA (4-3, 3-3)	3	0.0329	8.11	2675.1556	0.6	0.0471	0.6577	5.348e-5
113	gm-AEJA=gm-AEJ=gm(Anh)-AEJA (4-3, 3-3)	3	0.0288	10.48	2697.14	-0.1	0.0681	0.3989	7.055e-5
71	AEJA=AEJ (4-3)	2	0.0277	8.76	833.3767	0.9	0.0522	0.5	5.197e-6
71	AEJ=AEJA (3-3)	2	0.0277	8.76	833.3767	0.9	0.0522	0.5	5.197e-6
78	AEJA=g(DeAc)mgm-AEJA (4-3)	2	0.0273	5.96	1820.7786	0.2	0.0257	1.0	3.426e-5
175	gm-AEJA=gm-AEJA=gm-AEJA=gm-AEJA (4-3, 4-3, 4-3)	4	0.0265	9.41	3711.5991	0.9	0.025	1.0	0.002675
69	gm-AEJ=gm(Anh)-AEJA (3-3)	2	0.0258	9.25	1773.7415	0.5	0.0609	0.3989	0.002163
176	gm-AEJA=gm-AEJA=gm-AEJA=gm(Anh)-AEJA (4-3, 4-3, 4-3)	4	0.0256	11.24	3691.5729	1.1	0.0241	1.0	0.0009296
135	gm-AEJA=gm-AEJA=gmgm(Anh)-AEJA (4-3, 4-3)	3	0.0249	11.1	3246.357	1.1	0.0235	1.0	0.0002904
136	gm-AEJA=gm-AEJA=l-AEJA (4-3, 4-3)	3	0.0242	8.89	2380.0289	0.2	0.0228	1.0	0.001228
40	g(DeAc)m-AEJG	1	0.0235	4.41	885.3815	-0.2	0.0221	1.0	7.169e-5
81	l-AEJA=gm(Anh)-AEJA (4-3)	2	0.0229	10.18	1436.6042	0.7	0.0216	1.0	0.0005649
41	gmgm(Anh)-AEJ	1	0.0208	7.55	1328.5242	1.2	0.0196	1.0	3.137e-5
173	gm-AEJ=g(DeAc)m-AEJA (3-3)	2	0.0195	6.62	1751.7572	0.1	0.028	0.6577	0.008089
67	gm-AEJ=AEJA (3-3)	2	0.0192	5.78	1313.5722	0.6	0.0688	0.2628	0.0001539
142	gm-AEJA=gm-AEJA=g(DeAc)mgm-AEJA (4-3, 4-3)	3	0.0185	8.47	3224.3726	0.3	0.0174	1.0	0.0004783
88	gm-AEJ=gm(Anh)-AEJ (3-3)	2	0.0174	7.61	1702.7044	0.2	0.0164	1.0	0.0004939
119	gm-AEJA=gm-AEJA=g(DeAc)m-AEJ (4-3, 4-3)	3	0.0171	8.11	2675.1556	0.6	0.0471	0.3423	2.784e-5
90	AEJA=gmgm(Anh)-AEJA (4-3)	2	0.0169	8.92	1842.763	0.8	0.0159	1.0	2.493e-6
93	gm-AEJA=g(DeAc)mgm(Anh)-AEJA (4-3)	2	0.014	9.95	2280.9493	0.5	0.0132	1.0	0.0001545
184	gm-AEJA=gm-AEJA=AEJA=gm(Anh)-AEJA (4-3, 4-3, 4-3)	4	0.0134	10.47	3211.3774	1.1	0.0126	1.0	0.0003102
186	gm-AEJA=gm-AEJA=gm-AEJA=g(DeAc)m-AEJA (4-3, 4-3, 4-3)	4	0.0127	9.34	3669.5885	0.8	0.012	1.0	0.0009865
187	gm-AEJA=g(DeAc)m-AEJG (4-3)	2	0.0122	6.44	1808.7786	0.4	0.0115	1.0	6.418e-5
173	gm-AEJA=g(DeAc)m-AEJ (4-3)	2	0.0102	6.62	1751.7572	0.1	0.028	0.3423	0.00421
65	gm-AEJA=AEJT (4-3)	2	0.0081	7.07	1414.6212	-0.4	0.0746	0.1025	0.0002413
45	g(DeAc)m-AEJS	1	0.0045	3.3	915.3921	-0.6	0.0042	1.0	9.081e-5
150	AEJA=g(DeAc)m-AEJA (4-3)	2	0.0033	2.95	1342.5988	-3.0	0.0031	1.0	0.0006429
