## Supplementary material for "Rhizobial enzyme reveals pH-driven catalytic switching and ʟ-amino acid incorporation by ʟ,ᴅ-transpeptidases": File S1. Muropeptide Quantifications: Ldt7.1.csv

Match	Structure	Oligo State	Corrected Abundance (%)	Consolidated RT (min)	Consolidated Theo (Da)	Consolidated Delta (ppm)	Raw Abundance (%)	Relative Likelihood	Likelihood
1	gm-AEJA	1	39.018	5.16	941.4077	-1.3	36.5707	1.0	1.0
2	g(DeAc)m-AEJA	1	18.617	4.86	899.3971	-0.3	17.4493	1.0	3.7e-5
64	gm-AEJA=gm-AEJA (4-3)	2	15.0683	7.26	1864.8062	-0.3	14.1232	1.0	0.1337
3	gm(Anh)-AEJA	1	4.2179	7.95	921.3815	-0.2	3.9533	1.0	0.03953
147	gm-AEJA=g(DeAc)m-AEJA (4-3)	2	3.1098	7.01	1822.7943	0.2	2.9147	1.0	1.353e-5
4	gm-AEJ	1	3.1059	4.54	870.3706	-0.9	2.9111	1.0	0.02911
65	gm-AEJA=AEJA (4-3)	2	2.6103	5.93	1384.6093	0.5	2.4466	1.0	0.000945
5	l-AEJA	1	2.1035	4.8	533.2333	0.2	1.9716	1.0	0.01972
66	gm-AEJA=gm(Anh)-AEJA (4-3)	2	1.8605	9.72	1844.7786	0.4	1.7438	1.0	0.01446
204	gm-AEJA=gm-AEJA=gm-AEJA (4-3, 4-3)	3	1.4597	8.56	2788.202	-0.2	1.3681	1.0	0.05165
6	g(DeAc)mgm-AEJA	1	1.169	5.45	1377.577	-0.1	1.0957	1.0	0.01096
7	g(DeAc)m-AEJ	1	0.8505	4.38	828.36	0.2	0.7972	1.0	1.077e-6
67	gm-AEJA=l-AEJA (4-3)	2	0.8414	7.4	1456.6304	-0.0	0.7886	1.0	0.00721
8	gm(Anh)-AEJ	1	0.7118	6.83	850.3444	-0.1	0.6672	1.0	0.001151
9	gm	1	0.5231	2.91	498.2061	0.1	0.4903	1.0	0.004903
10	gmgm-AEJA	1	0.5081	6.13	1419.5876	1.0	0.4762	1.0	0.004762
148	gm-AEJA=gm-AEJA=gm(Anh)-AEJA (4-3, 4-3)	3	0.3976	10.72	2768.1771	0.2	0.3727	1.0	0.006377
149	gm-AEJA=g(DeAc)mgm-AEJA (4-3)	2	0.3022	7.29	2300.9741	-0.8	0.2832	1.0	0.004007
150	gm-AEJA=gm-AEJA=g(DeAc)m-AEJA (4-3, 4-3)	3	0.2811	8.33	2746.1928	0.4	0.2635	1.0	0.01066
11	AEJA	1	0.2757	2.0	461.2122	-0.3	0.2584	1.0	0.002584
70	gm-AEJA=g(DeAc)m(Anh)-AEJA (4-3)	2	0.1594	9.43	1802.7694	-0.0	0.1494	1.0	0.0001412
72	AEJA=gm(Anh)-AEJA (4-3)	2	0.1394	8.34	1364.5831	0.8	0.1307	1.0	0.0001022
208	gm-AEJA=gmgm-AEJA (4-3)	2	0.1394	7.92	2342.9847	-0.7	0.1307	1.0	0.001741
153	gm-AEJA=gm-AEJA=AEJA (4-3, 4-3)	3	0.1129	7.52	2308.0078	0.4	0.1058	1.0	0.008947
12	AEJ	1	0.1118	2.0	390.1751	-0.5	0.1048	1.0	7.522e-5
210	gm(Anh)-AEJA=gm(Anh)-AEJA (4-3)	2	0.0975	12.18	1824.7524	0.9	0.0914	1.0	0.001563
13	g(DeAc)mgm-AEJ	1	0.0916	4.9	1306.5399	-1.1	0.0859	1.0	0.000319
14	gm-AEJN	1	0.0878	4.47	984.4135	0.3	0.0823	1.0	0.000823
15	gm(Anh)-AEJN	1	0.0644	6.59	964.3873	1.3	0.0604	1.0	3.254e-5
157	gm-AEJA=gm-AEJA=g(DeAc)m(Anh)-AEJA (4-3, 4-3)	3	0.0633	10.42	2726.1665	0.6	0.0593	1.0	0.0005464
16	l-AEJ	1	0.0576	3.29	462.1962	-0.4	0.054	1.0	0.000574
74	gm-AEJA=AEJ (4-3)	2	0.0575	5.83	1313.5722	1.1	0.0645	0.8359	0.0003833
75	AEJA=gmgm(Anh)-AEJA (4-3)	2	0.0571	8.26	1842.763	1.2	0.0535	1.0	1.269e-6
17	gm-AEJS	1	0.0547	5.0	957.4026	-0.2	0.0513	1.0	0.000513
158	gm-AEJA=gm(Anh)-AEJA=gm(Anh)-AEJA (4-3, 4-3)	3	0.0538	12.58	2748.1495	0.6	0.0504	1.0	0.0003343
18	gmgm(Anh)-AEJA	1	0.0524	5.45	1399.5614	-1.8	0.0491	1.0	0.000491
19	gm(Anh)-AEJF	1	0.0495	14.74	997.4128	1.0	0.0464	1.0	1.617e-5
213	gm-AEJA=gm-AEJQ (4-3)	2	0.0489	6.93	1921.8263	0.1	0.0458	1.0	4.206e-5
76	AEJA=l-AEJA (4-3)	2	0.0469	5.84	976.4349	1.2	0.044	1.0	5.095e-5
21	gm(Anh)-AEJG	1	0.045	7.1	907.3658	0.4	0.0422	1.0	9.488e-6
22	g(DeAc)mgm(Anh)-AEJA	1	0.045	7.95	1357.5508	-0.8	0.0422	1.0	0.000422
23	gm-AEJF	1	0.0436	10.45	1017.439	0.9	0.0409	1.0	0.000409
24	gmgm	1	0.0436	5.19	976.386	-0.3	0.0409	1.0	2.335e-5
77	gm-AEJA=g(DeAc)mgm(Anh)-AEJA (4-3)	2	0.0423	9.58	2280.9493	0.1	0.0396	1.0	0.0001543
78	gm-AEJA=gmgm(Anh)-AEJA (4-3)	2	0.042	10.32	2322.9585	0.6	0.0394	1.0	0.0001796
162	gm-AEJA=AEJA=gm(Anh)-AEJA (4-3, 4-3)	3	0.0418	9.66	2287.9802	-0.4	0.0392	1.0	0.000478
25	g(DeAc)m(Anh)-AEJA	1	0.0412	5.42	879.3709	-0.1	0.0386	1.0	0.000386
79	gm-AEJ=gm-AEJV (3-3)	2	0.041	9.29	1821.8004	-0.1	0.0384	1.0	7.365e-6
26	gm-AEJT	1	0.0392	6.72	971.4196	-0.6	0.0367	1.0	6.4e-5
163	gm-AEJA=gm-AEJA=l-AEJA (4-3, 4-3)	3	0.0364	8.88	2380.0289	1.0	0.0341	1.0	0.002884
27	gmgm-AEJ	1	0.0351	5.65	1348.5505	-1.1	0.0329	1.0	0.0001386
214	gm-AEJA=gm-AEJA=gm-AEJA=gm-AEJA (4-3, 4-3, 4-3)	4	0.0349	9.42	3711.5991	0.9	0.0327	1.0	0.005003
218	g(DeAc)mgm-AEJA=g(DeAc)mgm-AEJA (4-3)	2	0.0301	7.16	2737.1435	-0.4	0.0282	1.0	0.0001201
29	l-AEJY	1	0.0292	9.23	625.2595	1.0	0.0274	1.0	1.696e-6
220	gm-AEJA=gm-AEJA=gm-AEJA=gm(Anh)-AEJA (4-3, 4-3, 4-3)	4	0.0292	11.24	3691.5729	1.4	0.0274	1.0	8.631e-5
30	gm-AEJV	1	0.027	7.29	969.439	-1.0	0.0253	1.0	0.000253
31	g(DeAc)mgm	1	0.0266	4.61	934.3754	-0.3	0.0249	1.0	5.372e-5
32	gm-AEJG	1	0.0256	4.7	927.3921	-0.1	0.024	1.0	0.00024
222	gm-AEJA=gm-AEJA=gm(Anh)-AEJA (4-3, 4-3)	3	0.0252	8.36	2768.1758	-0.2	0.0236	1.0	0.006377
88	l-AEJA=gm(Anh)-AEJA (4-3)	2	0.023	10.2	1436.6042	1.3	0.0216	1.0	0.0007794
34	gm(Anh)-AEJK	1	0.0227	6.2	978.4393	1.1	0.0213	1.0	4.546e-6
35	gm-AEJR	1	0.0224	15.78	1026.4717	-1.9	0.021	1.0	0.00021
167	gm-AEJA=gm-AEJA=g(DeAc)mgm-AEJA (4-3, 4-3)	3	0.0212	8.49	3224.3726	0.8	0.0199	1.0	0.001036
84	gm-AEJA=gm(Anh)-AEJ (4-3)	2	0.0204	9.29	1773.7415	0.6	0.0281	0.6795	0.00244
37	l-AEJV	1	0.02	10.62	561.2646	0.8	0.0187	1.0	4.988e-6
89	gm-AEJA=g(DeAc)m-AEJA (4-3)	2	0.0191	7.87	1822.7956	0.0	0.0179	1.0	1.353e-5
39	gm(Anh)-AEJM	1	0.0189	10.95	981.3849	0.9	0.0177	1.0	5.851e-6
92	gm(Anh)-AEJR	1	0.017	6.8	1006.4455	0.4	0.0159	1.0	8.302e-6
216	gm-AEJA=gm-AEJ (4-3)	2	0.0163	6.93	1793.7677	0.1	0.0305	0.5	0.01065
216	gm-AEJ=gm-AEJA (3-3)	2	0.0163	6.93	1793.7677	0.1	0.0305	0.5	0.01065
94	AEJA=g(DeAc)mgm-AEJA (4-3)	2	0.0162	6.0	1820.7786	0.4	0.0152	1.0	2.831e-5
41	gm-AEJM	1	0.0158	7.23	1001.4111	-1.5	0.0148	1.0	0.000148
42	g(DeAc)mgm(Anh)-AEJ	1	0.0147	6.93	1286.5137	-0.1	0.0138	1.0	1.228e-5
233	gm-AEJA=gm-AEJS (4-3)	2	0.0142	7.1	1880.7998	-0.4	0.0133	1.0	0.0001876
97	l-AEJA=g(DeAc)mgm-AEJA (4-3)	2	0.0129	7.81	1892.7998	1.6	0.0121	1.0	0.000216
235	gm-AEJA=gm-AEJA=gm-AEJA=g(DeAc)m-AEJA (4-3, 4-3, 4-3)	4	0.0127	9.21	3669.5885	0.2	0.0119	1.0	0.0009636
44	gm-AEJQ	1	0.0123	4.87	998.4292	-0.9	0.0115	1.0	0.000115
45	gm-AEJK	1	0.0123	4.39	998.4656	-0.2	0.0115	1.0	0.000115
93	gm-AEJ=l-AEJA (3-3)	2	0.0122	6.93	1385.5933	-1.1	0.0154	0.744	0.000574
46	gm(Anh)-AEJY	1	0.0119	11.72	1013.4077	1.1	0.0112	1.0	3.4e-6
33	gm(Anh)-AEJL	1	0.0114	13.4	963.4284	1.0	0.0214	0.5	5.021e-6
33	gm(Anh)-AEJI	1	0.0114	13.4	963.4284	1.0	0.0214	0.5	5.021e-6
173	gm-AEJA=AEJA=AEJA (4-3, 4-3)	3	0.0113	6.35	1827.8109	1.0	0.0106	1.0	2.999e-5
74	gm-AEJ=AEJA (3-3)	2	0.0113	5.83	1313.5722	1.1	0.0645	0.1641	7.522e-5
47	gm(Anh)-AEJV	1	0.011	10.75	949.4128	1.1	0.0103	1.0	1.0e-5
99	gmgm-AEJA=AEJA (4-3)	2	0.0109	6.69	1862.7892	0.8	0.0102	1.0	1.231e-5
103	AEJ=AEJ (3-3)	2	0.0099	10.5	762.3396	0.8	0.0093	1.0	1.098e-6
104	gm-AEJA=gm(Anh)-AEJN (4-3)	2	0.0099	8.49	1887.7844	0.2	0.0093	1.0	0.0002209
84	gm-AEJ=gm(Anh)-AEJA (3-3)	2	0.0096	9.29	1773.7415	0.6	0.0281	0.3205	0.001151
105	gm-AEJA=gm-AEJV (4-3)	2	0.0096	11.16	1892.8375	-0.0	0.009	1.0	9.252e-5
50	gm-AEJY	1	0.0092	8.16	1033.4339	1.4	0.0086	1.0	8.6e-5
51	gmgm(Anh)-AEJ	1	0.0089	7.59	1328.5242	1.4	0.0083	1.0	1.429e-5
176	gm-AEJA=gm-AEJA=gm-AEJA (4-3, 4-3)	3	0.0089	8.9	2788.2033	0.8	0.0083	1.0	0.05165
106	AEJA=AEJA (4-3)	2	0.0087	4.45	904.4138	0.3	0.0082	1.0	6.677e-6
108	gm-AEJA=gm(Anh)-AEJG (4-3)	2	0.0083	9.0	1830.763	0.7	0.0078	1.0	0.0001543
177	gm-AEJA=gm-AEJA=g(DeAc)mgm(Anh)-AEJA (4-3, 4-3)	3	0.0083	10.52	3204.3464	0.9	0.0078	1.0	0.0001448
178	gm-AEJA=gm-AEJA=gmgm(Anh)-AEJA (4-3, 4-3)	3	0.0083	11.13	3246.357	1.2	0.0078	1.0	0.0001441
243	gm-AEJA=gm-AEJG (4-3)	2	0.0075	6.68	1850.7892	0.0	0.0073	0.9633	8.777e-5
111	gm-AEJA=gm-AEJN (4-3)	2	0.0075	6.33	1907.812	0.6	0.007	1.0	0.000301
181	gm-AEJA=l-AEJA=gm(Anh)-AEJA (4-3, 4-3)	3	0.007	11.17	2360.0014	0.7	0.0066	1.0	7.899e-5
54	gm-AEJT	1	0.0068	4.77	971.4183	-0.2	0.0064	1.0	6.4e-5
43	gm-AEJL	1	0.0068	9.08	983.4547	1.5	0.0127	0.5	0.000127
43	gm-AEJI	1	0.0068	9.08	983.4547	1.5	0.0127	0.5	0.000127
249	gm-AEJA=gm-AEJA=gm(Anh)-AEJA=gm(Anh)-AEJA (4-3, 4-3, 4-3)	4	0.0067	12.9	3671.5467	1.1	0.0063	1.0	0.0001843
250	gm-AEJA=gm-AEJA=gm-AEJA=g(DeAc)m(Anh)-AEJA (4-3, 4-3, 4-3)	4	0.0066	11.04	3649.5623	1.3	0.0062	1.0	0.0002169
55	gm-AEJD	1	0.0065	4.71	985.3975	0.2	0.0061	1.0	6.1e-5
185	gm-AEJA=gm-AEJA=gmgm-AEJA (4-3, 4-3)	3	0.0061	8.9	3266.3832	1.2	0.0057	1.0	0.000478
119	g(DeAc)mgm-AEJA=g(DeAc)mgm(Anh)-AEJA (4-3)	2	0.0057	9.49	2717.1186	-0.1	0.0053	1.0	4.624e-6
120	gm-AEJA=gm-AEJS (4-3)	2	0.0057	6.81	1880.8011	1.4	0.0053	1.0	0.0001876
190	AEJA=g(DeAc)m-AEJ (4-3)	2	0.0051	5.54	1271.5616	0.1	0.0048	1.0	2.06e-5
189	gm-AEJA=gm-AEJA=gm-AEJQ (4-3, 4-3)	3	0.0051	8.24	2845.2248	0.9	0.0048	1.0	0.0001675
127	gm-AEJ=gm-AEJ (3-3)	2	0.005	6.51	1722.7319	0.7	0.0047	1.0	0.0008475
128	gm-AEJ=gm(Anh)-AEJV (3-3)	2	0.0049	12.0	1801.7728	1.4	0.0046	1.0	2.998e-6
129	gm-AEJ=gm(Anh)-AEJ (3-3)	2	0.0049	7.64	1702.7044	0.6	0.0046	1.0	0.0001942
192	gm(Anh)-AEJA=gm(Anh)-AEJA=gm(Anh)-AEJA (4-3, 4-3)	3	0.0046	14.34	2728.1233	0.9	0.0043	1.0	3.613e-5
135	gm-AEJ=l-AEJ (3-3)	2	0.0044	6.51	1314.5562	1.8	0.0041	1.0	1.572e-5
134	gm-AEJA=g(DeAc)m-AEJ (4-3)	2	0.0044	6.61	1751.7585	0.0	0.0041	0.9996	0.002915
93	gm-AEJA=l-AEJ (4-3)	2	0.0042	6.93	1385.5933	-1.1	0.0154	0.256	0.0001975
59	l-AEJQ	1	0.0039	2.3	590.2548	-2.5	0.0037	1.0	2.267e-6
60	g(DeAc)m-AEJA	1	0.0039	5.55	899.3985	-0.5	0.0037	1.0	3.7e-5
195	AEJA=gm(Anh)-AEJA=gm(Anh)-AEJA (4-3, 4-3)	3	0.0039	11.78	2267.954	0.4	0.0037	1.0	2.362e-6
259	gm-AEJA=gm-AEJA=AEJA=gm(Anh)-AEJA (4-3, 4-3, 4-3)	4	0.0039	10.5	3211.3774	1.7	0.0037	1.0	0.0001434
140	gm(Anh)-AEJA=gmgm(Anh)-AEJA (4-3)	2	0.0038	12.59	2302.9323	0.5	0.0036	1.0	1.941e-5
61	AEJF	1	0.0037	11.46	537.2435	1.1	0.0035	1.0	1.057e-6
141	gmgm-AEJA=g(DeAc)mgm-AEJA (4-3)	2	0.0037	7.65	2779.154	1.4	0.0035	1.0	5.218e-5
261	gm-AEJA=gm-AEJV (4-3)	2	0.0036	9.49	1892.8361	0.2	0.0034	1.0	9.252e-5
62	g(DeAc)m(Anh)-AEJ	1	0.0035	4.74	808.3338	-0.3	0.0033	1.0	1.124e-5
142	gm-AEJ=gm-AEJT (3-3)	2	0.0034	8.01	1823.7796	1.3	0.0032	1.0	1.863e-6
144	g(DeAc)m-AEJ=g(DeAc)m(Anh)-AEJA (3-3)	2	0.0031	7.78	1689.7217	0.5	0.0029	1.0	3.077e-6
201	AEJA=AEJA=gm(Anh)-AEJA (4-3, 4-3)	3	0.0029	8.59	1807.7847	-0.6	0.0027	1.0	3.377e-6
145	gm-AEJ=gm-AEJR (3-3)	2	0.0028	7.77	1878.8205	2.5	0.0026	1.0	6.113e-6
146	gm(Anh)-AEJ=gm(Anh)-AEJK (3-3)	2	0.0026	6.62	1810.7731	2.2	0.0024	1.0	1.421e-6
136	AEJA=AEJ (4-3)	2	0.0022	4.38	833.3767	0.1	0.0041	0.5	2.708e-6
136	AEJ=AEJA (3-3)	2	0.0022	4.38	833.3767	0.1	0.0041	0.5	2.708e-6
265	gm(Anh)-AEJA=gm(Anh)-AEJ (4-3)	2	0.0015	11.82	1753.7153	0.9	0.0029	0.5	0.0002638
265	gm(Anh)-AEJ=gm(Anh)-AEJA (3-3)	2	0.0015	11.82	1753.7153	0.9	0.0029	0.5	0.0002638
243	gm-AEJ=gm-AEJQ (3-3)	2	0.0003	6.68	1850.7892	0.0	0.0073	0.03674	3.348e-6
