## Supplementary material for "Rhizobial enzyme reveals pH-driven catalytic switching and ʟ-amino acid incorporation by ʟ,ᴅ-transpeptidases": File S1. Muropeptide Quantifications: Ldt7.2.csv

Match	Structure	Oligo State	Corrected Abundance (%)	Consolidated RT (min)	Consolidated Theo (Da)	Consolidated Delta (ppm)	Raw Abundance (%)	Relative Likelihood	Likelihood
1	gm-AEJA	1	46.6969	5.14	941.4077	-1.4	43.6321	1.0	1.0
172	gm-AEJA=gm-AEJA (4-3)	2	18.4026	7.24	1864.8048	-0.0	17.1948	1.0	0.1904
2	g(DeAc)m-AEJA	1	7.6484	4.85	899.3971	-0.7	7.1464	1.0	0.07146
3	gm(Anh)-AEJA	1	6.662	7.93	921.3815	-0.6	6.2248	1.0	0.06225
4	gm-AEJ	1	3.8494	4.53	870.3706	-1.2	3.5968	1.0	0.03597
5	g(DeAc)mgm-AEJA	1	2.6535	5.44	1377.577	-0.3	2.4793	1.0	0.02479
60	gm-AEJA=gm(Anh)-AEJA (4-3)	2	2.65	9.71	1844.7786	0.2	2.4761	1.0	0.02716
174	gm-AEJA=gm-AEJA=gm-AEJA (4-3, 4-3)	3	1.813	8.56	2788.202	-0.6	1.694	1.0	0.07502
61	gm-AEJA=AEJA (4-3)	2	1.3535	5.92	1384.6093	-0.1	1.2647	1.0	0.0007657
6	l-AEJA	1	1.1149	4.76	533.2333	0.0	1.0417	1.0	0.01042
127	gm-AEJA=g(DeAc)m-AEJA (4-3)	2	0.83	6.99	1822.7943	0.1	0.7755	1.0	0.03118
7	gm(Anh)-AEJ	1	0.6151	6.8	850.3444	-0.2	0.5747	1.0	0.002239
128	gm-AEJA=gm-AEJA=gm(Anh)-AEJA (4-3, 4-3)	3	0.5064	10.71	2768.1771	-0.1	0.4732	1.0	0.0108
62	gm-AEJA=l-AEJA (4-3)	2	0.4521	7.4	1456.6304	-0.1	0.4224	1.0	0.004545
129	gm-AEJA=g(DeAc)mgm-AEJA (4-3)	2	0.3917	7.27	2300.9741	-1.1	0.366	1.0	0.01082
8	gmgm-AEJA	1	0.3774	6.12	1419.5876	0.5	0.3526	1.0	0.003526
9	gm	1	0.3494	2.89	498.2061	0.0	0.3265	1.0	0.003265
10	g(DeAc)m-AEJ	1	0.2149	4.34	828.36	-0.3	0.2008	1.0	0.00257
11	AEJA	1	0.1878	1.98	461.2122	-0.1	0.1755	1.0	0.001755
12	gm-AEJN	1	0.1534	4.44	984.4135	-0.3	0.1433	1.0	0.001433
13	g(DeAc)mgm-AEJ	1	0.1481	4.86	1306.5399	-0.4	0.1384	1.0	0.0008918
180	gm-AEJA=gmgm-AEJA (4-3)	2	0.1365	7.9	2342.9847	-1.1	0.1275	1.0	0.001538
14	gm(Anh)-AEJN	1	0.126	6.59	964.3873	0.6	0.1177	1.0	8.92e-5
181	gm(Anh)-AEJA=gm(Anh)-AEJA (4-3)	2	0.1216	12.16	1824.7524	0.8	0.1136	1.0	0.003875
182	g(DeAc)mgm-AEJA=g(DeAc)mgm-AEJA (4-3)	2	0.1048	7.09	2737.1435	-0.2	0.0979	1.0	0.0006147
15	gm-AEJS	1	0.0921	4.56	957.4026	-0.5	0.0864	0.9963	0.000864
16	AEJ	1	0.0882	1.98	390.1751	-0.2	0.0824	1.0	6.312e-5
17	gmgm(Anh)-AEJA	1	0.0828	5.44	1399.5614	-2.1	0.0774	1.0	0.000774
18	g(DeAc)mgm(Anh)-AEJA	1	0.0824	7.93	1357.5508	-1.0	0.077	1.0	0.00077
19	gm(Anh)-AEJF	1	0.0812	14.72	997.4128	0.1	0.0759	1.0	3.978e-5
130	gm-AEJA=gm-AEJA=g(DeAc)m-AEJA (4-3, 4-3)	3	0.0723	8.34	2746.1928	0.7	0.0676	1.0	0.003384
20	gm(Anh)-AEJG	1	0.0691	7.09	907.3658	-0.1	0.0646	1.0	2.509e-5
186	gm-AEJ=gm-AEJV (3-3)	2	0.0691	9.28	1821.799	0.4	0.0646	1.0	5.647e-6
21	gm-AEJF	1	0.0684	10.42	1017.439	1.1	0.0639	1.0	0.000639
131	gm-AEJA=gm(Anh)-AEJA=gm(Anh)-AEJA (4-3, 4-3)	3	0.0647	12.57	2748.1495	0.4	0.0605	1.0	0.0004957
64	AEJA=gm(Anh)-AEJA (4-3)	2	0.0621	8.34	1364.5831	1.1	0.058	1.0	0.0001092
132	gm-AEJA=g(DeAc)mgm(Anh)-AEJA (4-3)	2	0.0616	9.57	2280.9479	0.3	0.0576	1.0	0.000336
134	gm-AEJA=gm-AEJA=AEJA (4-3, 4-3)	3	0.0565	7.5	2308.0078	-0.1	0.0528	1.0	0.005518
188	gm-AEJA=gm-AEJQ (4-3)	2	0.0499	6.93	1921.8263	0.1	0.0466	1.0	5.89e-5
189	gm-AEJA=gm-AEJA=gm-AEJA=gm-AEJA (4-3, 4-3, 4-3)	4	0.0489	9.41	3711.5991	0.7	0.0457	1.0	0.007391
67	gm-AEJA=AEJ (4-3)	2	0.0463	5.82	1313.5722	1.1	0.0509	0.8506	0.0003595
69	gm-AEJA=gm(Anh)-AEJM (4-3)	2	0.0444	4.99	1904.782	2.2	0.0415	1.0	8.508e-5
22	gm-AEJG	1	0.0431	4.68	927.3921	0.2	0.0403	1.0	0.000403
136	gm-AEJA=g(DeAc)m(Anh)-AEJA (4-3)	2	0.0423	9.44	1802.7681	0.3	0.0395	1.0	0.0001121
191	gm-AEJA=gm-AEJA=gm-AEJA=gm(Anh)-AEJA (4-3, 4-3, 4-3)	4	0.0354	11.25	3691.5729	0.8	0.0331	1.0	3.36e-5
72	l-AEJA=g(DeAc)mgm-AEJA (4-3)	2	0.0341	7.79	1892.7998	0.9	0.0319	1.0	0.0002583
138	gm-AEJA=gm-AEJA=g(DeAc)mgm-AEJA (4-3, 4-3)	3	0.0341	8.48	3224.3726	0.2	0.0319	1.0	0.001597
187	gm-AEJA=gm-AEJ (4-3)	2	0.0325	6.92	1793.7677	0.3	0.0607	0.5	0.01569
187	gm-AEJ=gm-AEJA (3-3)	2	0.0325	6.92	1793.7677	0.3	0.0607	0.5	0.01569
73	gm-AEJA=gm-AEJA (4-3)	2	0.0315	8.27	1864.8062	0.2	0.0294	1.0	0.1904
65	gm-AEJA=gm(Anh)-AEJ (4-3)	2	0.0313	7.92	1773.7415	-1.1	0.0554	0.5283	0.002508
75	gm-AEJA=gmgm(Anh)-AEJA (4-3)	2	0.0281	10.29	2322.9585	0.6	0.0263	1.0	0.0003377
65	gm-AEJ=gm(Anh)-AEJA (3-3)	2	0.028	7.92	1773.7415	-1.1	0.0554	0.4717	0.002239
26	g(DeAc)m(Anh)-AEJA	1	0.0275	5.4	879.3709	-0.6	0.0257	1.0	0.000257
76	gm-AEJA=gm-AEJS (4-3)	2	0.0272	6.7	1880.8011	-0.2	0.0255	0.9963	0.0003756
77	AEJA=g(DeAc)m-AEJA (4-3)	2	0.0262	5.62	1342.6001	-0.2	0.0245	1.0	0.0001254
27	gm-AEJR	1	0.0256	4.63	1026.4717	-0.2	0.0239	1.0	0.000239
29	g(DeAc)m	1	0.024	2.08	456.1955	-0.4	0.0224	1.0	0.0002333
30	g(DeAc)mgm	1	0.0234	4.59	934.3754	-1.2	0.0219	1.0	8.095e-5
31	l-AEJ	1	0.0234	3.26	462.1962	-0.4	0.0219	1.0	0.0003747
139	g(DeAc)m-AEJA=g(DeAc)mgm-AEJA (4-3)	2	0.0228	7.02	2258.9636	-0.8	0.0213	1.0	0.001772
140	gm-AEJA=AEJA=gm(Anh)-AEJA (4-3, 4-3)	3	0.022	9.63	2287.9802	-0.9	0.0206	1.0	0.0002531
32	gm(Anh)-AEJK	1	0.0211	6.28	978.4393	1.1	0.0197	1.0	1.17e-5
33	gm(Anh)-AEJM	1	0.0209	10.93	981.3849	1.0	0.0195	1.0	1.114e-5
35	gm-AEJK	1	0.0201	4.37	998.4656	-0.4	0.0188	1.0	0.000188
36	gm-AEJM	1	0.0192	7.25	1001.4111	-1.0	0.0179	1.0	0.000179
80	g(DeAc)m-AEJA=g(DeAc)m-AEJA (4-3)	2	0.0191	6.66	1780.785	0.0	0.0178	1.0	0.005107
142	gm-AEJA=gm-AEJA=l-AEJA (4-3, 4-3)	3	0.0191	8.87	2380.0289	0.6	0.0178	1.0	0.001843
81	gm(Anh)-AEJR	1	0.0181	6.79	1006.4455	0.0	0.0169	1.0	1.488e-5
37	gm(Anh)-AEJY	1	0.0171	11.68	1013.4077	0.3	0.016	1.0	7.345e-6
38	gm-AEJV	1	0.0168	7.14	969.439	-0.7	0.0157	1.0	0.000157
201	gm-AEJ=gm-AEJ (3-3)	2	0.0167	6.5	1722.7306	0.3	0.0156	1.0	0.001294
82	AEJA=l-AEJA (4-3)	2	0.0158	5.82	976.4349	0.6	0.0148	1.0	1.828e-5
39	g(DeAc)mgm(Anh)-AEJ	1	0.0155	6.91	1286.5137	0.3	0.0145	1.0	2.77e-5
40	gm(Anh)-AEJV	1	0.0151	10.76	949.4128	0.6	0.0141	1.0	9.773e-6
204	gm-AEJA=gm-AEJA=g(DeAc)mgm(Anh)-AEJA (4-3, 4-3)	3	0.0149	10.54	3204.3451	0.1	0.0139	1.0	0.0002513
41	gm-AEJT	1	0.0147	6.73	971.4196	-0.6	0.0137	1.0	0.000115
42	gm-AEJQ	1	0.0144	4.97	998.4292	-1.2	0.0135	1.0	0.000135
25	gm(Anh)-AEJL	1	0.0143	13.38	963.4284	0.7	0.0268	0.5	1.201e-5
25	gm(Anh)-AEJI	1	0.0143	13.38	963.4284	0.7	0.0268	0.5	1.201e-5
205	gm-AEJA=gm-AEJS (4-3)	2	0.0143	7.09	1880.7998	-0.5	0.0134	0.9963	0.0003756
144	gm-AEJA=gm-AEJA=g(DeAc)m(Anh)-AEJA (4-3, 4-3)	3	0.014	10.42	2726.1665	0.4	0.0131	1.0	0.0001723
86	l-AEJA=gm(Anh)-AEJA (4-3)	2	0.0136	10.21	1436.6042	0.7	0.0127	1.0	0.0006484
206	g(DeAc)mgm-AEJA=g(DeAc)mgm(Anh)-AEJA (4-3)	2	0.0136	9.48	2717.1172	-0.0	0.0127	1.0	1.909e-5
43	gm-AEJY	1	0.0126	8.12	1033.4339	0.7	0.0118	1.0	0.000118
44	gm(Anh)-AEJD	1	0.0126	7.02	965.3713	-0.3	0.0118	1.0	4.171e-6
45	gm-AEJT	1	0.0123	4.75	971.4183	-0.6	0.0115	1.0	0.000115
46	gm(Anh)-AEJT	1	0.012	7.11	951.3921	0.7	0.0112	1.0	7.159e-6
87	AEJA=g(DeAc)mgm-AEJA (4-3)	2	0.012	5.99	1820.7786	0.3	0.0112	1.0	4.351e-5
84	gm-AEJ=l-AEJA (3-3)	2	0.0118	6.91	1385.5933	-0.2	0.0138	0.7968	0.0003747
47	l-AEJV	1	0.0117	13.02	561.2646	1.4	0.0109	1.0	1.635e-6
34	gm-AEJL	1	0.0103	9.08	983.4547	1.0	0.0193	0.5	0.000193
34	gm-AEJI	1	0.0103	9.08	983.4547	1.0	0.0193	0.5	0.000193
92	l-AEJA=g(DeAc)m-AEJA (4-3)	2	0.0098	7.09	1414.6212	-0.3	0.0092	1.0	0.0007444
94	gm-AEJ=gm(Anh)-AEJ (3-3)	2	0.0092	7.59	1702.7044	0.5	0.0086	1.0	0.0002067
96	gm-AEJA=gm(Anh)-AEJN (4-3)	2	0.0091	8.48	1887.7844	-0.5	0.0085	1.0	0.0005135
95	gm-AEJA=gm-AEJG (4-3)	2	0.009	6.73	1850.7905	-0.2	0.0086	0.9731	0.0001758
217	gm-AEJA=gm-AEJV (4-3)	2	0.0088	11.35	1892.8361	-0.4	0.0082	1.0	6.85e-5
216	gm-AEJA=gm-AEJA=gm(Anh)-AEJA=gm(Anh)-AEJA (4-3, 4-3, 4-3)	4	0.0088	12.93	3671.5467	1.2	0.0082	1.0	0.000264
150	gm(Anh)-AEJA=gm(Anh)-AEJA=gm(Anh)-AEJA (4-3, 4-3)	3	0.0086	14.35	2728.1233	0.2	0.008	1.0	7.071e-5
98	gm-AEJA=gm(Anh)-AEJG (4-3)	2	0.0082	9.02	1830.763	0.8	0.0077	1.0	0.0002819
151	gm-AEJA=gm-AEJA=gmgm(Anh)-AEJA (4-3, 4-3)	3	0.0082	10.86	3246.357	0.1	0.0077	1.0	0.0001148
220	gm-AEJA=gm-AEJA=gm(Anh)-AEJA (4-3, 4-3)	3	0.0082	8.32	2768.1758	0.2	0.0077	1.0	0.0108
67	gm-AEJ=AEJA (3-3)	2	0.0081	5.82	1313.5722	1.1	0.0509	0.1494	6.312e-5
50	g(DeAc)m-AEJV	1	0.0077	5.36	927.4284	-0.4	0.0072	1.0	1.122e-5
102	gm-AEJ=gm(Anh)-AEJV (3-3)	2	0.0076	12.0	1801.7728	0.8	0.0071	1.0	5.071e-6
51	g(DeAc)m-AEJK	1	0.0075	8.11	956.455	2.5	0.007	1.0	1.344e-5
52	gm-AEJD	1	0.0072	4.69	985.3975	0.4	0.0067	1.0	6.7e-5
104	gm-AEJA=gm-AEJN (4-3)	2	0.0072	6.33	1907.812	0.3	0.0067	1.0	0.0006252
107	gm-AEJ=g(DeAc)m-AEJV (3-3)	2	0.0066	11.99	1779.7885	1.9	0.0062	1.0	2.59e-6
153	gm-AEJA=gm-AEJA=gmgm-AEJA (4-3, 4-3)	3	0.0066	9.02	3266.3832	1.5	0.0062	1.0	0.0005563
53	g(DeAc)m-AEJN	1	0.006	4.31	942.403	-0.7	0.0056	1.0	0.0001024
112	gmgm-AEJA=AEJ (4-3)	2	0.0059	7.69	1791.7521	0.7	0.0055	1.0	2.905e-6
54	g(DeAc)mgm(Anh)-AEJN	1	0.0057	6.63	1400.5566	0.1	0.0053	1.0	1.103e-6
115	gm-AEJA=g(DeAc)m(Anh)-AEJA (4-3)	2	0.0055	7.56	1802.7694	-0.3	0.0051	1.0	0.0001121
55	AEJF	1	0.0054	11.52	537.2435	1.3	0.005	1.0	1.121e-6
116	gmgm-AEJA=g(DeAc)mgm-AEJA (4-3)	2	0.0054	7.85	2779.154	0.1	0.005	1.0	8.742e-5
56	g(DeAc)mgm-AEJN	1	0.0052	4.91	1420.5828	-1.5	0.0049	1.0	3.553e-5
118	gm-AEJ=l-AEJ (3-3)	2	0.0049	6.4	1314.5562	0.8	0.0046	1.0	7.877e-6
58	gm-AEJE	1	0.0048	6.67	999.4132	1.1	0.0045	1.0	4.5e-5
157	gm-AEJA=l-AEJA=g(DeAc)mgm-AEJA (4-3, 4-3)	3	0.0048	9.02	2816.1982	1.2	0.0045	1.0	0.0001392
121	l-AEJA=gmgm(Anh)-AEJA (4-3)	2	0.0047	7.77	1914.7841	-0.4	0.0044	1.0	8.063e-6
163	gm-AEJA=gm-AEJT (4-3)	2	0.0045	15.51	1894.8154	0.2	0.0042	1.0	5.018e-5
161	gm-AEJA=gm-AEJ=gm-AEJV (4-3, 3-3)	3	0.0045	10.32	2745.1975	0.9	0.0042	1.0	0.0002819
162	gm-AEJA=gm-AEJA=gm-AEJQ (4-3, 4-3)	3	0.0045	8.27	2845.2248	0.6	0.0042	1.0	0.0002033
123	gm-AEJ=gm-AEJR (3-3)	2	0.0035	7.74	1878.8205	2.5	0.0033	1.0	8.596e-6
166	AEJA=AEJA=gm(Anh)-AEJA (4-3, 4-3)	3	0.0033	8.45	1807.7847	-0.8	0.0031	1.0	1.018e-6
84	gm-AEJA=l-AEJ (4-3)	2	0.003	6.91	1385.5933	-0.2	0.0138	0.2032	9.555e-5
111	gm(Anh)-AEJA=gm(Anh)-AEJ (4-3)	2	0.003	11.81	1753.7153	-0.1	0.0056	0.5	0.0003577
111	gm(Anh)-AEJ=gm(Anh)-AEJA (3-3)	2	0.003	11.81	1753.7153	-0.1	0.0056	0.5	0.0003577
59	g(DeAc)m-AEJS	1	0.0021	3.42	915.3921	-0.6	0.002	1.0	6.174e-5
15	g(DeAc)m-AEJE	1	0.0003	4.56	957.4026	-0.5	0.0864	0.003708	3.216e-6
95	gm-AEJ=gm-AEJQ (3-3)	2	0.0002	6.73	1850.7905	-0.2	0.0086	0.02687	4.856e-6
76	gm-AEJA=g(DeAc)m-AEJE (4-3)	2	0.0001	6.7	1880.8011	-0.2	0.0255	0.003708	1.398e-6
205	gm-AEJA=g(DeAc)m-AEJE (4-3)	2	0.0001	7.09	1880.7998	-0.5	0.0134	0.003708	1.398e-6
