## Supplementary material for "Rhizobial enzyme reveals pH-driven catalytic switching and ʟ-amino acid incorporation by ʟ,ᴅ-transpeptidases": File S1. Muropeptide Quantifications: Ldt7.3.csv

Match	Structure	Oligo State	Corrected Abundance (%)	Consolidated RT (min)	Consolidated Theo (Da)	Consolidated Delta (ppm)	Raw Abundance (%)	Relative Likelihood	Likelihood
1	gm-AEJA	1	48.1136	5.11	941.4077	-0.5	43.7686	1.0	1.0
146	gm-AEJA=gm-AEJA (4-3)	2	17.4419	7.25	1864.8048	0.1	15.8668	1.0	0.1916
2	gm-AEJ	1	6.9429	4.43	870.3706	-0.5	6.3159	1.0	0.06316
3	gm(Anh)-AEJA	1	4.9014	7.93	921.3815	0.0	4.4588	1.0	0.04459
54	gm-AEJA=AEJA (4-3)	2	3.9698	5.89	1384.6093	0.5	3.6113	1.0	0.000513
55	gm-AEJA=gm(Anh)-AEJA (4-3)	2	3.1528	9.73	1844.7786	0.4	2.8681	1.0	0.01952
109	gm-AEJA=gm-AEJA=gm-AEJA (4-3, 4-3)	3	1.7619	8.58	2788.2033	0.2	1.6028	1.0	0.06945
4	g(DeAc)mgm-AEJA	1	1.6021	5.41	1377.577	0.4	1.4574	1.0	0.01457
5	g(DeAc)m-AEJA	1	1.5937	4.79	899.3971	0.0	1.4498	1.0	0.0145
6	gmgm-AEJA	1	1.2702	6.12	1419.5876	0.6	1.1555	1.0	0.01156
7	gm(Anh)-AEJ	1	1.1709	6.78	850.3444	0.1	1.0652	1.0	0.002816
8	l-AEJA	1	1.0782	4.69	533.2333	0.7	0.9808	1.0	0.009808
56	gm-AEJA=l-AEJA (4-3)	2	0.607	7.39	1456.6304	0.2	0.5522	1.0	0.004293
110	gm-AEJA=gm-AEJA=gm(Anh)-AEJA (4-3, 4-3)	3	0.556	10.72	2768.1771	0.4	0.5058	1.0	0.01255
9	gm	1	0.5545	2.88	498.2061	-0.1	0.5044	1.0	0.005044
57	gm-AEJA=g(DeAc)m-AEJA (4-3)	2	0.362	6.99	1822.7956	-0.3	0.3293	1.0	0.006346
150	gm-AEJA=gmgm-AEJA (4-3)	2	0.2844	7.93	2342.9847	-0.1	0.2587	1.0	0.005057
111	gm-AEJA=g(DeAc)mgm-AEJA (4-3)	2	0.2766	7.25	2300.9741	-1.2	0.2516	1.0	0.006379
58	AEJA=gm(Anh)-AEJA (4-3)	2	0.2517	8.33	1364.5831	0.9	0.229	1.0	5.226e-5
153	gm(Anh)-AEJA=gm(Anh)-AEJA (4-3)	2	0.1881	12.16	1824.7524	0.9	0.1711	1.0	0.001988
154	gm-AEJA=gm-AEJA=AEJA (4-3, 4-3)	3	0.1861	7.51	2308.0065	0.2	0.1693	1.0	0.01581
10	AEJ	1	0.171	3.83	390.1751	0.1	0.1556	1.0	7.402e-5
60	AEJ=AEJ (3-3)	2	0.154	10.44	762.3396	0.2	0.1401	1.0	2.421e-6
12	gm(Anh)-AEJN	1	0.1446	6.58	964.3873	1.0	0.1315	1.0	5.03e-5
13	gmgm-AEJ	1	0.1432	5.43	1348.5505	-0.5	0.1303	1.0	0.0007298
16	g(DeAc)m-AEJ	1	0.1305	4.23	828.36	-0.3	0.1187	1.0	0.0009157
17	AEJA	1	0.1288	1.95	461.2122	0.6	0.1172	1.0	0.001172
18	gm-AEJN	1	0.124	4.34	984.4135	0.3	0.1128	1.0	0.001128
19	gm(Anh)-AEJF	1	0.1239	14.71	997.4128	0.7	0.1127	1.0	1.101e-5
20	g(DeAc)mgm-AEJ	1	0.1203	4.8	1306.5399	0.6	0.1094	1.0	0.0009205
21	l-AEJR	1	0.1096	5.9	618.2973	0.1	0.0997	1.0	1.814e-6
62	gmgm-AEJA=AEJA (4-3)	2	0.1076	8.07	1862.7892	1.0	0.0979	1.0	1.354e-5
63	gm-AEJ=gm-AEJV (3-3)	2	0.1056	9.31	1821.8004	-0.2	0.0961	1.0	7.705e-6
66	gm-AEJA=gmgm(Anh)-AEJA (4-3)	2	0.0986	10.28	2322.9585	0.6	0.0897	1.0	0.0002469
67	gm-AEJA=AEJ (4-3)	2	0.0861	5.41	1313.5722	0.1	0.0868	0.902	0.000681
116	gm-AEJA=AEJA=gm(Anh)-AEJA (4-3, 4-3)	3	0.0827	9.62	2287.9802	0.1	0.0752	1.0	0.001002
71	g(DeAc)mgm-AEJA=g(DeAc)mgm-AEJA (4-3)	2	0.0812	7.07	2737.1448	-0.2	0.0739	1.0	0.0002124
26	gm-AEJS	1	0.0774	4.47	957.4026	0.0	0.0704	1.0	0.000704
117	gm-AEJA=gm(Anh)-AEJA=gm(Anh)-AEJA (4-3, 4-3)	3	0.0769	12.58	2748.1495	0.7	0.07	1.0	0.0007489
27	gmgm	1	0.0761	5.22	976.386	0.1	0.0692	1.0	5.828e-5
28	gm-AEJP	1	0.0715	13.28	967.4234	2.4	0.065	1.0	0.00065
29	l-AEJV	1	0.0652	10.54	561.2646	1.2	0.0593	1.0	1.197e-6
72	gm-AEJA=g(DeAc)mgm(Anh)-AEJA (4-3)	2	0.0634	9.56	2280.9493	0.4	0.0577	1.0	0.0002434
73	l-AEJA=g(DeAc)mgm-AEJA (4-3)	2	0.0624	7.8	1892.7998	0.1	0.0568	1.0	0.0001429
31	gmgm(Anh)-AEJA	1	0.062	8.69	1399.5614	0.2	0.0564	1.0	0.000564
32	g(DeAc)mgm(Anh)-AEJA	1	0.0611	7.9	1357.5508	0.1	0.0556	1.0	0.000556
33	gm(Anh)-AEJG	1	0.0608	7.09	907.3658	0.8	0.0553	1.0	1.65e-5
69	gm-AEJA=gm(Anh)-AEJ (4-3)	2	0.0579	9.3	1773.7415	0.2	0.0845	0.6234	0.004662
35	l-AEJ	1	0.0506	3.26	462.1962	-0.3	0.046	1.0	0.0006195
167	gm-AEJA=gm-AEJA=gm-AEJA=gm-AEJA (4-3, 4-3, 4-3)	4	0.047	9.43	3711.5991	1.1	0.0428	1.0	0.007015
38	l-AEJG	1	0.0444	3.83	519.2177	0.1	0.0404	1.0	3.629e-6
77	AEJA=l-AEJR (4-3)	2	0.0444	8.65	1061.4989	0.8	0.0404	1.0	1.168e-6
169	gm-AEJA=gm-AEJA=gm-AEJA=gm(Anh)-AEJA (4-3, 4-3, 4-3)	4	0.0417	11.27	3691.5729	1.4	0.0379	1.0	0.002214
40	gm-AEJG	1	0.0407	4.62	927.3921	0.6	0.037	1.0	0.00037
126	gm-AEJA=gm-AEJA=l-AEJA (4-3, 4-3)	3	0.0403	8.89	2380.0289	0.3	0.0367	1.0	0.002417
42	g(DeAc)mgm	1	0.0383	4.51	934.3754	-0.1	0.0348	1.0	7.351e-5
80	gm-AEJA=gm-AEJA (4-3)	2	0.0368	8.24	1864.8062	-0.0	0.0335	1.0	0.1916
128	gm-AEJA=gm-AEJA=g(DeAc)mgm-AEJA (4-3, 4-3)	3	0.0356	8.46	3224.3726	0.9	0.0324	1.0	0.001101
129	gm-AEJA=gm-AEJA=g(DeAc)m-AEJA (4-3, 4-3)	3	0.0355	8.35	2746.1928	0.0	0.0323	1.0	0.001441
69	gm-AEJ=gm(Anh)-AEJA (3-3)	2	0.035	9.3	1773.7415	0.2	0.0845	0.3766	0.002816
44	gm(Anh)-AEJK	1	0.0345	6.26	978.4393	0.5	0.0314	1.0	2.274e-6
81	gm-AEJA=gm-AEJS (4-3)	2	0.0339	6.7	1880.8011	-0.2	0.0308	1.0	0.0003081
85	AEJA=l-AEJA (4-3)	2	0.031	5.8	976.4349	0.5	0.0282	1.0	1.149e-5
74	AEJA=AEJ (4-3)	2	0.0308	8.75	833.3767	1.2	0.056	0.5	1.824e-6
74	AEJ=AEJA (3-3)	2	0.0308	8.75	833.3767	1.2	0.056	0.5	1.824e-6
45	g(DeAc)m-AEJS	1	0.028	15.1	915.3921	-0.6	0.0255	1.0	1.021e-5
166	gm-AEJA=gm-AEJ (4-3)	2	0.0276	6.91	1793.7677	0.3	0.0503	0.5	0.02764
166	gm-AEJ=gm-AEJA (3-3)	2	0.0276	6.91	1793.7677	0.3	0.0503	0.5	0.02764
133	AEJA=g(DeAc)m-AEJA (4-3)	2	0.0274	5.45	1342.5988	0.4	0.0249	1.0	1.699e-5
46	gm-AEJF	1	0.0272	11.11	1017.439	0.8	0.0247	1.0	0.000247
87	AEJ=l-AEJR (3-3)	2	0.0263	5.06	990.4618	4.2	0.0239	1.0	1.551e-6
88	gm-AEJA=gm(Anh)-AEJN (4-3)	2	0.0254	8.76	1887.7844	-0.2	0.0231	1.0	0.0005756
89	gm(Anh)-AEJR	1	0.0248	6.78	1006.4455	0.6	0.0226	1.0	8.249e-6
90	l-AEJA=gm(Anh)-AEJA (4-3)	2	0.0246	10.15	1436.6042	1.1	0.0224	1.0	0.0004373
48	g(DeAc)m	1	0.0231	1.76	456.1955	-0.3	0.021	1.0	7.313e-5
51	gm-AEJR	1	0.0203	15.73	1026.4717	-2.3	0.0185	1.0	0.000185
137	gm-AEJA=gm-AEJA=gmgm-AEJA (4-3, 4-3)	3	0.0203	9.2	3266.3832	0.6	0.0185	1.0	0.001132
99	AEJA=g(DeAc)mgm-AEJA (4-3)	2	0.0189	5.97	1820.7786	0.5	0.0172	1.0	1.708e-5
101	gm-AEJ=gm(Anh)-AEJ (3-3)	2	0.0185	7.51	1702.7044	0.2	0.0168	1.0	0.0006728
181	gm-AEJA=gm-AEJS (4-3)	2	0.0181	7.13	1880.7998	0.3	0.0165	1.0	0.0003081
141	gm-AEJA=gm-AEJA=gmgm(Anh)-AEJA (4-3, 4-3)	3	0.018	11.16	3246.357	1.0	0.0164	1.0	0.0003926
106	gm-AEJA=gm-AEJG (4-3)	2	0.0147	6.67	1850.7905	0.1	0.0134	1.0	0.0001619
52	gm-AEJV	1	0.0134	7.13	969.439	-0.6	0.0122	1.0	0.000122
105	gm-AEJ=l-AEJA (3-3)	2	0.0129	6.9	1385.5933	-0.8	0.0155	0.7547	0.0006195
67	gm-AEJ=AEJA (3-3)	2	0.0094	5.41	1313.5722	0.1	0.0868	0.09803	7.402e-5
53	gm-AEJK	1	0.0056	2.4	998.4656	-0.8	0.0051	1.0	5.1e-5
105	gm-AEJA=l-AEJ (4-3)	2	0.0042	6.9	1385.5933	-0.8	0.0155	0.2453	0.0002013
