## Supplementary material for "Rhizobial enzyme reveals pH-driven catalytic switching and ʟ-amino acid incorporation by ʟ,ᴅ-transpeptidases": File S1. Muropeptide Quantifications: Ldt8.1.csv

Match	Structure	Oligo State	Corrected Abundance (%)	Consolidated RT (min)	Consolidated Theo (Da)	Consolidated Delta (ppm)	Raw Abundance (%)	Relative Likelihood	Likelihood
1	gm-AEJA	1	8.5454	5.47	941.4077	-0.1	7.8419	1.0	1.0
2	gm-AEJF	1	5.3725	11.21	1017.439	0.5	4.9302	1.0	0.0493
3	gm-AEJG	1	5.1228	5.12	927.3921	-0.2	4.7011	1.0	0.04701
4	gm-AEJ	1	4.539	5.02	870.3706	-0.4	4.1653	1.0	0.04165
81	gm-AEJH	1	4.4542	5.02	1007.4295	-0.2	4.0875	1.0	0.04088
473	gm-AEJ=gm-AEJG (3-3)	2	4.0555	6.48	1779.7521	0.2	3.7216	1.0	0.001958
82	gm-AEJA=gm-AEJA (4-3)	2	3.3639	7.36	1864.8062	-0.0	3.087	1.0	0.00615
5	g(DeAc)m-AEJA	1	3.0257	5.24	899.3971	-0.4	2.7766	1.0	0.02777
474	gm-AEJA=gm-AEJG (4-3)	2	2.5564	6.79	1850.7892	0.2	2.3518	0.9975	0.003687
83	gm-AEJ=gm-AEJF (3-3)	2	2.3091	12.24	1869.8004	0.1	2.119	1.0	0.002054
472	gm-AEJA=gm-AEJ (4-3)	2	2.2547	7.05	1793.7677	0.3	4.1381	0.5	0.003266
472	gm-AEJ=gm-AEJA (3-3)	2	2.2547	7.05	1793.7677	0.3	4.1381	0.5	0.003266
6	g(DeAc)m-AEJF	1	2.1673	10.52	975.4284	0.5	1.9889	1.0	0.001369
7	gm-AEJN	1	1.888	4.96	984.4135	-0.3	1.7326	1.0	0.01733
8	g(DeAc)m-AEJG	1	1.7131	4.96	885.3815	-0.8	1.5721	1.0	0.001305
84	gm-AEJ=gm-AEJN (3-3)	2	1.5563	6.21	1836.7749	-0.3	1.4282	1.0	0.0007217
476	gm-AEJ=gm-AEJ (3-3)	2	1.4584	6.63	1722.7306	-0.0	1.3383	1.0	0.001735
477	gm-AEJ=gm-AEJH (3-3)	2	1.4383	6.12	1859.7895	0.2	1.3199	1.0	0.001703
85	gm-AEJA=gm-AEJF (4-3)	2	1.1456	12.64	1940.8375	-0.0	1.0513	1.0	0.003866
479	gm-AEJ=g(DeAc)m-AEJG (3-3)	2	1.0967	6.27	1737.7415	-0.0	1.0064	1.0	0.0006548
277	gm-AEJA=gm-AEJ=gm-AEJG (4-3, 3-3)	3	1.0422	7.8	2703.1505	0.0	0.9572	0.9992	0.002918
475	gm-AEJ=g(DeAc)m-AEJA (3-3)	2	0.9962	6.77	1751.7572	-0.4	1.426	0.6411	0.001157
278	gm-AEJA=g(DeAc)m-AEJA (4-3)	2	0.9216	7.09	1822.7943	-0.4	0.8457	1.0	0.002177
9	g(DeAc)m-AEJ	1	0.8998	4.88	828.36	-0.3	0.8257	1.0	0.001157
279	gm-AEJ=gm-AEJ=gm-AEJG (3-3, 3-3)	3	0.8332	7.57	2632.1134	-0.1	0.7646	1.0	0.00155
280	gm-AEJA=gm-AEJH (4-3)	2	0.7742	6.37	1930.828	-0.3	0.7105	1.0	0.003205
480	gm-AEJA=gm-AEJN (4-3)	2	0.773	6.48	1907.8107	-0.2	0.7094	1.0	0.001359
10	gm(Anh)-AEJA	1	0.7207	8.03	921.3815	0.9	0.6614	1.0	0.006614
11	gm(Anh)-AEJ	1	0.6863	6.96	850.3444	-0.1	0.6298	1.0	0.0002755
478	gm-AEJA=gm-AEJA=gm-AEJ (4-3, 4-3)	3	0.655	8.46	2717.1649	0.2	1.2021	0.5	0.001623
478	gm-AEJA=gm-AEJ=gm-AEJA (4-3, 3-3)	3	0.655	8.46	2717.1649	0.2	1.2021	0.5	0.001623
12	g(DeAc)m-AEJH	1	0.6131	4.89	965.4189	0.1	0.5626	1.0	0.001135
276	gm-AEJA=gm-AEJ=gm-AEJ (4-3, 3-3)	3	0.5985	8.2	2646.1291	-0.0	1.0002	0.5491	0.001049
86	gm-AEJA=gm(Anh)-AEJ (4-3)	2	0.5914	9.42	1773.7415	0.5	0.8454	0.6419	0.0004939
88	gm-AEJ=gm(Anh)-AEJG (3-3)	2	0.579	8.77	1759.7259	1.0	0.5313	1.0	9.259e-5
89	gm-AEJ=gm(Anh)-AEJF (3-3)	2	0.5729	14.98	1849.7728	0.2	0.5257	1.0	5.315e-5
475	gm-AEJA=g(DeAc)m-AEJ (4-3)	2	0.5577	6.77	1751.7572	-0.4	1.426	0.3589	0.0006475
281	gm-AEJ=g(DeAc)m-AEJH (3-3)	2	0.5389	5.87	1817.779	0.7	0.4945	1.0	0.0002343
481	gm-AEJA=g(DeAc)m-AEJG (4-3)	2	0.535	6.55	1808.7786	0.1	0.4926	0.9967	0.001233
14	gm	1	0.5301	2.99	498.2061	-0.4	0.4865	1.0	0.004865
276	gm-AEJ=gm-AEJ=gm-AEJA (3-3, 3-3)	3	0.4915	8.2	2646.1291	-0.0	1.0002	0.4509	0.0008618
15	gm-AEJM	1	0.4568	7.84	1001.4111	0.5	0.4192	1.0	0.004192
16	l-AEJA	1	0.437	5.18	533.2333	0.3	0.401	1.0	0.00401
87	gm-AEJ=AEJA (3-3)	2	0.4285	5.85	1313.5722	0.3	0.6264	0.6277	1.745e-5
92	gm-AEJA=AEJA (4-3)	2	0.4223	6.11	1384.6093	0.0	0.3875	1.0	3.286e-5
282	gm-AEJA=gm-AEJ=gm-AEJF (4-3, 3-3)	3	0.4161	13.02	2793.1975	0.9	0.3818	1.0	0.001662
93	gm-AEJ=g(DeAc)m-AEJN (3-3)	2	0.4026	6.02	1794.763	0.4	0.3695	1.0	0.0001108
17	gm-AEJW	1	0.3863	12.87	1056.4499	1.2	0.3545	1.0	0.003545
94	gm-AEJ=gm(Anh)-AEJ (3-3)	2	0.3679	8.95	1702.7044	0.8	0.3376	1.0	0.0002623
18	gm-AEJK	1	0.3671	4.91	998.4656	-0.3	0.3369	1.0	0.003369
283	gm-AEJ=gm-AEJ=gm-AEJF (3-3, 3-3)	3	0.3641	12.7	2722.1604	0.1	0.3341	1.0	0.0008826
284	gm-AEJ=g(DeAc)m-AEJ (3-3)	2	0.3438	6.4	1680.72	-0.3	0.3155	1.0	0.0003439
86	gm-AEJ=gm(Anh)-AEJA (3-3)	2	0.3299	9.42	1773.7415	0.5	0.8454	0.3581	0.0002755
485	gm-AEJA=gm-AEJ=g(DeAc)m-AEJG (4-3, 3-3)	3	0.2953	7.58	2661.1386	0.3	0.271	1.0	0.0007892
287	gm-AEJA=g(DeAc)m-AEJH (4-3)	2	0.292	6.09	1888.8161	0.4	0.268	1.0	0.0004412
19	g(DeAc)m-AEJN	1	0.2898	4.6	942.403	0.1	0.2659	1.0	0.0004811
95	gm-AEJ=g(DeAc)m-AEJF (3-3)	2	0.2892	11.85	1827.7885	0.8	0.2654	1.0	0.0008284
13	gm-AEJL	1	0.2874	9.23	983.4547	0.4	0.5274	0.5	0.005274
13	gm-AEJI	1	0.2874	9.23	983.4547	0.4	0.5274	0.5	0.005274
288	gm-AEJA=gm-AEJ=gm-AEJN (4-3, 3-3)	3	0.2872	7.51	2760.1707	0.8	0.2636	1.0	0.00112
20	gm-AEJY	1	0.2778	8.59	1033.4339	0.6	0.2549	1.0	0.002549
96	gm-AEJ=AEJF (3-3)	2	0.2774	10.91	1389.6035	0.3	0.2546	1.0	2.245e-5
97	gm-AEJA=g(DeAc)m-AEJN (4-3)	2	0.2656	6.28	1865.8001	0.1	0.2437	1.0	0.0002085
87	gm-AEJA=AEJ (4-3)	2	0.2541	5.85	1313.5722	0.3	0.6264	0.3723	1.035e-5
98	gm-AEJA=gm(Anh)-AEJA (4-3)	2	0.2535	9.86	1844.7786	1.2	0.2326	1.0	0.0005187
289	gm-AEJA=gm-AEJA=gm-AEJA (4-3, 4-3)	3	0.2464	8.72	2788.2033	0.3	0.2261	1.0	8.626e-6
22	gm(Anh)-AEJG	1	0.2422	7.23	907.3658	0.7	0.2223	1.0	0.0003109
23	gm-AEJR	1	0.2385	5.08	1026.4717	-0.4	0.2189	1.0	0.002189
24	gmgm	1	0.223	5.56	976.386	0.2	0.2046	1.0	7.249e-6
100	gm-AEJA=gm(Anh)-AEJG (4-3)	2	0.223	9.13	1830.763	1.2	0.2046	1.0	0.0001743
285	gm-AEJ=gm-AEJ=g(DeAc)m-AEJA (3-3, 3-3)	3	0.1992	7.94	2604.1185	-0.0	0.3016	0.6062	0.0003808
25	g(DeAc)m-AEJM	1	0.1928	7.39	959.4005	-0.5	0.1769	1.0	0.0001164
286	gm-AEJA=gm-AEJ=g(DeAc)m-AEJA (4-3, 3-3)	3	0.1924	8.19	2675.1556	-0.1	0.2754	0.6411	0.0007169
101	gm-AEJ=gm(Anh)-AEJN (3-3)	2	0.1902	8.25	1816.7473	0.8	0.1745	1.0	2.837e-5
291	gm-AEJA=gm-AEJA=gm-AEJG (4-3, 4-3)	3	0.1883	8.06	2774.1877	0.3	0.1732	0.9975	0.00184
26	gm(Anh)-AEJH	1	0.1869	6.77	987.4033	-0.5	0.1715	1.0	0.0002703
102	gm-AEJ=gm-AEJM (3-3)	2	0.1815	9.21	1853.7724	0.0	0.1666	1.0	0.0001746
292	gm-AEJ=gm-AEJ=gm-AEJ (3-3, 3-3)	3	0.1791	7.71	2575.092	-0.1	0.1644	1.0	0.0005574
489	gm-AEJ=gm-AEJ=g(DeAc)m-AEJG (3-3, 3-3)	3	0.177	7.36	2590.1015	-0.6	0.1624	1.0	0.0004192
296	gm-AEJA=gm-AEJ=gm(Anh)-AEJG (4-3, 3-3)	3	0.1674	9.89	2683.1243	0.6	0.1536	1.0	0.0004166
297	gm-AEJ=gm-AEJ=gm(Anh)-AEJG (3-3, 3-3)	3	0.1647	9.65	2612.0872	0.6	0.1511	1.0	0.0002213
27	gmgm-AEJA	1	0.1624	6.29	1419.5876	0.1	0.149	1.0	0.00149
28	l-AEJF	1	0.1593	12.0	609.2646	1.1	0.1462	1.0	0.0001977
106	gm-AEJ=gm-AEJY (3-3)	2	0.1588	9.68	1885.7953	0.6	0.1457	1.0	0.0001062
490	gm-AEJ=gm-AEJ=gm-AEJH (3-3, 3-3)	3	0.158	7.18	2712.1495	-0.3	0.145	1.0	0.0005498
492	gm-AEJA=gm-AEJ=gm-AEJH (4-3, 3-3)	3	0.1554	7.39	2783.1867	0.5	0.1426	1.0	0.001035
107	gm-AEJ=gm-AEJW (3-3)	2	0.1497	13.38	1908.8113	0.4	0.1374	1.0	0.0001477
299	gm-AEJ=gm(Anh)-AEJH (3-3)	2	0.148	8.03	1839.7633	0.9	0.1358	1.0	7.143e-5
108	gm-AEJ=AEJ (3-3)	2	0.1468	5.51	1242.5351	-0.4	0.1347	1.0	5.498e-6
109	gm-AEJA=l-AEJA (4-3)	2	0.1422	7.51	1456.6304	0.5	0.1305	1.0	0.0003145
29	g(DeAc)mgm-AEJA	1	0.1395	5.67	1377.577	0.3	0.128	1.0	0.00128
30	gm(Anh)-AEJF	1	0.139	15.58	997.4128	1.3	0.1276	1.0	0.0003261
31	gm-AEJD	1	0.1388	5.12	985.3975	-1.4	0.1274	1.0	0.001274
110	gm-AEJA=g(DeAc)m-AEJF (4-3)	2	0.1383	11.89	1898.8256	0.6	0.1269	1.0	0.00156
111	g(DeAc)m-AEJ=g(DeAc)m-AEJG (3-3)	2	0.1364	5.98	1695.7309	0.3	0.1252	1.0	0.0001298
112	gm-AEJ=l-AEJG (3-3)	2	0.1334	6.53	1371.5777	-0.3	0.1224	1.0	3.086e-5
301	g(DeAc)m-AEJA=g(DeAc)m-AEJA (4-3)	2	0.1316	6.76	1780.7837	0.3	0.1208	1.0	0.000771
32	g(DeAc)m-AEJY	1	0.1313	7.99	991.4234	0.3	0.1205	1.0	7.078e-5
285	gm-AEJA=gm-AEJ=g(DeAc)m-AEJ (4-3, 3-3)	3	0.1294	7.94	2604.1185	-0.0	0.3016	0.3938	0.0002474
105	gm-AEJ=l-AEJA (3-3)	2	0.1293	7.18	1385.5933	-0.4	0.1514	0.7837	0.000167
33	gm-AEJT	1	0.1276	5.17	971.4183	0.0	0.1171	1.0	0.001171
21	g(DeAc)m-AEJL	1	0.1259	8.62	941.4441	0.1	0.2311	0.5	0.0001464
21	g(DeAc)m-AEJI	1	0.1259	8.62	941.4441	0.1	0.2311	0.5	0.0001464
34	g(DeAc)m-AEJW	1	0.1244	12.06	1014.4393	1.3	0.1142	1.0	9.843e-5
295	gm-AEJA=gm-AEJ=gm(Anh)-AEJ (4-3, 3-3)	3	0.118	10.41	2626.1029	0.4	0.1598	0.6774	0.0002647
35	g(DeAc)mgm-AEJ	1	0.1144	5.24	1306.5399	-0.4	0.105	1.0	5.332e-5
294	gm-AEJA=gm-AEJA=gm(Anh)-AEJ (4-3, 4-3)	3	0.1119	10.63	2697.14	0.3	0.1599	0.6419	0.0004256
116	gm-AEJ=g(DeAc)m(Anh)-AEJA (3-3)	2	0.1101	9.01	1731.7323	0.3	0.101	1.0	2.374e-6
36	g(DeAc)mgm-AEJF	1	0.1091	10.69	1453.6083	1.1	0.1001	1.0	6.311e-5
495	gm-AEJ=gm-AEJD (3-3)	2	0.1083	6.5	1837.7576	-0.6	0.0994	1.0	5.307e-5
286	gm-AEJA=gm-AEJA=g(DeAc)m-AEJ (4-3, 4-3)	3	0.1077	8.19	2675.1556	-0.1	0.2754	0.3589	0.0004014
37	gm-AEJA=l-AEJG (4-3)	2	0.1073	6.86	1442.6148	0.1	0.0985	1.0	5.811e-5
290	g(DeAc)m-AEJA=g(DeAc)m-AEJ (4-3)	2	0.1039	6.45	1709.7466	-0.1	0.1907	0.5	0.0002293
290	g(DeAc)m-AEJ=g(DeAc)m-AEJA (3-3)	2	0.1039	6.45	1709.7466	-0.1	0.1907	0.5	0.0002293
118	gm-AEJA=gm-AEJM (4-3)	2	0.1019	9.62	1924.8095	0.3	0.0935	1.0	0.0003287
119	gm-AEJA=gm(Anh)-AEJF (4-3)	2	0.0997	16.11	1920.8099	0.9	0.0915	1.0	0.0001001
38	gm-AEJV	1	0.0967	7.31	969.439	0.6	0.0887	1.0	0.000887
115	gm-AEJ=gm-AEJK (3-3)	2	0.0959	6.03	1850.8269	0.1	0.1056	0.8337	0.0001403
303	gm-AEJ=gm-AEJ=gm(Anh)-AEJF (3-3, 3-3)	3	0.0944	15.01	2702.1342	-0.2	0.0866	1.0	0.000219
39	g(DeAc)m	1	0.0908	1.91	456.1955	-0.5	0.0833	1.0	0.0001351
500	gm-AEJA=gm-AEJD (4-3)	2	0.0897	6.81	1908.7947	-0.1	0.0823	1.0	9.991e-5
40	gmgm-AEJF	1	0.0896	11.95	1495.6189	0.7	0.0822	1.0	7.346e-5
121	g(DeAc)m-AEJA=g(DeAc)m-AEJG (4-3)	2	0.0854	6.24	1766.7681	0.0	0.0784	1.0	0.0004365
104	gm-AEJ=gm-AEJL (3-3)	2	0.0831	10.86	1835.816	0.0	0.1526	0.5	0.0001098
104	gm-AEJ=gm-AEJI (3-3)	2	0.0831	10.86	1835.816	0.0	0.1526	0.5	0.0001098
305	gm-AEJA=gm-AEJ=g(DeAc)m-AEJN (4-3, 3-3)	3	0.0825	7.29	2718.1601	0.4	0.0757	1.0	0.0002898
41	gmgm-AEJG	1	0.0824	5.85	1405.5719	0.2	0.0756	1.0	7.005e-5
42	g(DeAc)mgm-AEJG	1	0.0816	5.34	1363.5614	-0.2	0.0749	1.0	6.017e-5
43	gmgm-AEJ	1	0.0815	5.69	1348.5505	-0.1	0.0748	1.0	6.206e-5
503	gm-AEJ=gm-AEJT (3-3)	2	0.0812	6.6	1823.7783	-0.3	0.0745	1.0	4.878e-5
306	gm-AEJ=gm-AEJ=gm-AEJN (3-3, 3-3)	3	0.0812	7.29	2689.1336	0.2	0.0745	1.0	0.0005949
122	gm-AEJA=AEJF (4-3)	2	0.0809	11.33	1460.6406	0.8	0.0742	1.0	4.227e-5
504	gm-AEJ=gm-AEJ=gm-AEJ=gm-AEJF (3-3, 3-3, 3-3)	4	0.0809	6.22	3574.5191	-0.8	0.0742	1.0	0.0001392
44	l-AEJG	1	0.0807	4.11	519.2177	0.1	0.0741	1.0	0.0001885
307	gm-AEJ=gm-AEJ=g(DeAc)m-AEJF (3-3, 3-3)	3	0.0792	12.4	2680.1498	0.8	0.0727	1.0	0.0001105
124	gm-AEJA=gm(Anh)-AEJN (4-3)	2	0.0785	8.69	1887.7844	0.7	0.072	1.0	5.34e-5
505	gm-AEJA=gm-AEJA=gm-AEJ=gm(Anh)-AEJF (4-3, 4-3, 3-3)	4	0.0782	6.18	3696.5671	-1.4	0.0718	1.0	5.96e-6
45	gm(Anh)-AEJN	1	0.0742	6.79	964.3873	0.1	0.0681	1.0	0.0001146
126	gm-AEJA=gmgm-AEJA (4-3)	2	0.0737	7.97	2342.9861	-0.2	0.0676	1.0	0.0001168
46	gm-AEJE	1	0.073	6.42	999.4132	0.1	0.067	1.0	0.00067
128	gm-AEJ=l-AEJF (3-3)	2	0.073	13.09	1461.6246	1.8	0.067	1.0	6.09e-5
308	gm-AEJ=l-AEJH (3-3)	2	0.073	6.12	1451.6151	-0.3	0.067	1.0	1.316e-5
507	gm-AEJA=gm-AEJ=gm(Anh)-AEJN (4-3, 3-3)	3	0.0697	9.52	2740.1445	1.0	0.064	1.0	0.0001368
310	AEJA=g(DeAc)m-AEJA (4-3)	2	0.0685	5.83	1342.5988	-0.2	0.0629	1.0	1.163e-5
311	gm-AEJA=gm-AEJA=gm-AEJN (4-3, 4-3)	3	0.0684	7.74	2831.2078	0.8	0.0628	1.0	0.0005563
312	gm-AEJA=gm-AEJ=g(DeAc)m-AEJF (4-3, 3-3)	3	0.0653	12.71	2751.1869	0.3	0.0599	1.0	0.0002081
313	gm-AEJ=gm-AEJ=gm(Anh)-AEJ (3-3, 3-3)	3	0.0651	9.86	2555.0658	0.0	0.0597	1.0	0.0001406
508	gm-AEJA=gm-AEJ=gm-AEJ=gm-AEJG (4-3, 3-3, 3-3)	4	0.0643	8.65	3555.5092	0.6	0.059	1.0	0.0005996
47	l-AEJ	1	0.0641	3.39	462.1962	-0.3	0.0588	1.0	0.000167
510	gm-AEJA=gm-AEJK (4-3)	2	0.0634	6.28	1921.8627	0.2	0.0582	1.0	0.0002642
130	gm-AEJA=gm-AEJW (4-3)	2	0.0628	13.7	1979.8484	1.0	0.0576	1.0	0.000278
511	gm-AEJA=gm-AEJA=g(DeAc)m-AEJA (4-3, 4-3)	3	0.0625	8.45	2746.1914	-0.0	0.0574	1.0	0.0006632
294	gm-AEJA=gm-AEJ=gm(Anh)-AEJA (4-3, 3-3)	3	0.0624	10.63	2697.14	0.3	0.1599	0.3581	0.0002374
48	g(DeAc)mgm	1	0.0607	5.07	934.3754	0.0	0.0557	1.0	6.227e-6
131	gm-AEJ=l-AEJN (3-3)	2	0.0596	6.24	1428.5991	0.1	0.0547	1.0	6.123e-6
315	gm-AEJ=AEJH (3-3)	2	0.0591	5.2	1379.594	-0.4	0.0542	1.0	7.081e-6
512	gm-AEJA=gm-AEJ=g(DeAc)m-AEJH (4-3, 3-3)	3	0.059	7.13	2741.1761	-0.9	0.0541	1.0	0.0003878
49	AEJF	1	0.0587	7.77	537.2435	0.0	0.0539	1.0	2.066e-5
316	gm-AEJ=gm-AEJ=gm(Anh)-AEJN (3-3, 3-3)	3	0.0586	9.26	2669.1073	0.9	0.0538	1.0	7.268e-5
132	gm-AEJ=gm-AEJV (3-3)	2	0.0585	9.19	1821.8004	-0.3	0.0537	1.0	3.695e-5
133	g(DeAc)m-AEJ=g(DeAc)m-AEJF (3-3)	2	0.0566	10.98	1785.7779	0.5	0.0519	1.0	0.0001642
295	gm-AEJ=gm-AEJ=gm(Anh)-AEJA (3-3, 3-3)	3	0.0562	10.41	2626.1029	0.4	0.1598	0.3226	0.0001261
513	gm-AEJ=gm-AEJR (3-3)	2	0.0551	6.34	1878.8317	0.2	0.0506	1.0	9.118e-5
135	gm-AEJA=gm-AEJY (4-3)	2	0.0539	10.13	1956.8324	0.6	0.0495	1.0	0.0001999
136	AEJA=gm(Anh)-AEJ (4-3)	2	0.0539	8.03	1293.546	0.4	0.0495	1.0	2.639e-6
320	gm-AEJA=g(DeAc)mgm-AEJA (4-3)	2	0.0539	7.38	2300.9741	-0.5	0.0495	1.0	0.0001004
137	AEJ=g(DeAc)m-AEJG (3-3)	2	0.0538	5.18	1257.546	-0.5	0.0494	1.0	2.075e-6
321	gm-AEJ=g(DeAc)mgm-AEJG (3-3)	2	0.0535	6.55	2215.9214	0.0	0.0491	1.0	3.12e-5
322	gm-AEJ=gm-AEJ=g(DeAc)m-AEJN (3-3, 3-3)	3	0.0524	7.07	2647.123	-0.6	0.0481	1.0	0.0001539
138	gm-AEJ=gm-AEJ=gm(Anh)-AEJH (3-3, 3-3)	3	0.0518	9.11	2692.1233	1.1	0.0475	1.0	5.656e-5
50	g(DeAc)m-AEJD	1	0.0497	5.04	943.387	-0.5	0.0456	1.0	3.537e-5
302	gm-AEJ=gmgm-AEJA (3-3)	2	0.0493	7.7	2271.9476	0.2	0.088	0.5141	6.206e-5
139	gm-AEJ=l-AEJ (3-3)	2	0.0491	6.66	1314.5562	0.1	0.0451	1.0	2.449e-5
502	gm-AEJA=gm-AEJA=gm-AEJ=gm-AEJ (4-3, 4-3, 3-3)	4	0.048	9.19	3569.5262	0.6	0.0803	0.5491	0.0004307
120	AEJ=g(DeAc)m-AEJA (3-3)	2	0.0469	5.59	1271.5616	-0.4	0.0836	0.5144	3.665e-6
302	gm-AEJA=gmgm-AEJ (4-3)	2	0.0466	7.7	2271.9476	0.2	0.088	0.4859	5.866e-5
51	gmgm-AEJH	1	0.0462	5.61	1485.6094	0.4	0.0424	1.0	6.09e-5
323	gm-AEJA=gm-AEJA=g(DeAc)m-AEJG (4-3, 4-3)	3	0.0461	7.8	2732.1771	-0.0	0.0424	0.9967	0.000385
52	AEJA	1	0.0457	2.08	461.2122	0.2	0.0419	1.0	0.000419
141	gm-AEJA=g(DeAc)m(Anh)-AEJA (4-3)	2	0.0452	9.56	1802.7694	0.2	0.0415	1.0	4.47e-6
522	gm-AEJ=gm-AEJ=g(DeAc)m-AEJH (3-3, 3-3)	3	0.0452	6.93	2670.139	-0.3	0.0415	1.0	0.000206
523	gm-AEJ=gm-AEJ=g(DeAc)m-AEJ (3-3, 3-3)	3	0.0444	7.49	2533.0801	-0.4	0.0407	1.0	0.0001314
120	AEJA=g(DeAc)m-AEJ (4-3)	2	0.0442	5.59	1271.5616	-0.4	0.0836	0.4856	3.46e-6
142	gm-AEJ=gm-AEJG (3-3)	2	0.0436	6.94	1779.7534	2.8	0.04	1.0	0.001958
324	gm-AEJA=gm-AEJA=gm(Anh)-AEJA (4-3, 4-3)	3	0.0434	10.85	2768.1771	0.4	0.0398	1.0	0.0001824
143	gm-AEJ=gm(Anh)-AEJM (3-3)	2	0.0433	11.83	1833.7449	0.6	0.0397	1.0	5.29e-6
144	gm-AEJ=gmgm-AEJF (3-3)	2	0.0423	12.68	2347.9802	-0.2	0.0388	1.0	3.424e-5
309	gm-AEJA=g(DeAc)mgm-AEJ (4-3)	2	0.0421	7.07	2229.937	-0.8	0.0637	0.607	8.234e-5
145	gm-AEJ=g(DeAc)m-AEJD (3-3)	2	0.0418	6.31	1795.747	0.5	0.0384	1.0	1.899e-5
525	gm-AEJA=gm-AEJA=gm-AEJH (4-3, 4-3)	3	0.0409	7.61	2854.2238	0.8	0.0375	1.0	0.0005572
147	AEJA=g(DeAc)m-AEJG (4-3)	2	0.0397	5.35	1328.5831	-0.4	0.0364	1.0	6.587e-6
502	gm-AEJA=gm-AEJ=gm-AEJ=gm-AEJA (4-3, 3-3, 3-3)	4	0.0395	9.19	3569.5262	0.6	0.0803	0.4509	0.0003537
123	gm-AEJA=gm-AEJL (4-3)	2	0.0393	11.79	1906.8531	0.1	0.0722	0.5	0.0002068
123	gm-AEJA=gm-AEJI (4-3)	2	0.0393	11.79	1906.8531	0.1	0.0722	0.5	0.0002068
53	g(DeAc)m-AEJV	1	0.0389	6.84	927.4284	-0.0	0.0357	1.0	2.463e-5
148	gm-AEJ=g(DeAc)mgm-AEJF (3-3)	2	0.0386	11.63	2305.973	-0.8	0.0354	1.0	4.169e-5
327	gm-AEJ=gmgm-AEJG (3-3)	2	0.0382	7.13	2257.932	-0.6	0.0351	1.0	3.149e-5
528	gm-AEJ=gm-AEJ=gm-AEJ=gm-AEJG (3-3, 3-3, 3-3)	4	0.0376	8.43	3484.4721	0.5	0.0345	1.0	0.0003185
329	gm-AEJA=gm(Anh)-AEJH (4-3)	2	0.0368	8.51	1910.8004	1.1	0.0338	1.0	0.0001345
330	gm-AEJ=gm-AEJ=g(DeAc)m(Anh)-AEJA (3-3, 3-3)	3	0.0365	9.88	2584.0923	0.3	0.0335	1.0	4.207e-5
149	g(DeAc)m-AEJ=g(DeAc)m-AEJN (3-3)	2	0.0357	5.8	1752.7524	-0.2	0.0328	1.0	2.196e-5
105	gm-AEJA=l-AEJ (4-3)	2	0.0357	7.18	1385.5933	-0.4	0.1514	0.2163	4.611e-5
54	l-AEJH	1	0.0344	3.85	599.2551	0.0	0.0316	1.0	0.0001639
151	gm-AEJA=gm-AEJ=gm(Anh)-AEJH (4-3, 3-3)	3	0.0341	9.37	2763.1604	1.0	0.0313	1.0	0.0001065
335	gm-AEJA=gm-AEJT (4-3)	2	0.0337	6.87	1894.8154	-0.4	0.0309	1.0	9.183e-5
55	l-AEJY	1	0.0336	9.36	625.2595	0.9	0.0308	1.0	1.022e-5
336	gm-AEJA=g(DeAc)mgm-AEJG (4-3)	2	0.0336	6.84	2286.9585	-0.0	0.0308	1.0	5.874e-5
532	gm-AEJA=g(DeAc)m-AEJ=g(DeAc)m-AEJG (4-3, 3-3)	3	0.0336	7.26	2619.1281	-0.1	0.0308	1.0	9.818e-5
56	gmgm-AEJN	1	0.0328	5.61	1462.5934	0.1	0.0301	1.0	2.582e-5
337	gm-AEJA=gm-AEJ=gm-AEJM (4-3, 3-3)	3	0.0323	10.5	2777.1682	0.4	0.0296	1.0	0.0001306
153	gm-AEJA=l-AEJF (4-3)	2	0.0321	13.55	1532.6617	1.2	0.0295	1.0	0.0001146
338	gm-AEJA=gm-AEJ=g(DeAc)m(Anh)-AEJA (4-3, 3-3)	3	0.0319	10.39	2655.1294	0.3	0.0293	1.0	7.92e-5
326	gm-AEJA=gm-AEJ=l-AEJA (4-3, 3-3)	3	0.0318	8.74	2308.9918	-0.3	0.0372	0.7837	9.304e-5
340	gm-AEJA=gm-AEJ=gm(Anh)-AEJF (4-3, 3-3)	3	0.0317	15.24	2773.1713	0.6	0.0291	1.0	0.0004122
341	gm-AEJA=gm-AEJA=gm(Anh)-AEJG (4-3, 4-3)	3	0.0317	10.23	2754.1614	0.5	0.0291	1.0	0.0001604
154	AEJ=g(DeAc)m-AEJF (3-3)	2	0.0311	9.91	1347.5929	0.7	0.0285	1.0	2.625e-6
538	gm-AEJA=gm-AEJR (4-3)	2	0.0309	6.57	1949.8688	-0.1	0.0284	1.0	0.0001717
57	g(DeAc)mgm-AEJH	1	0.0307	5.17	1443.5988	-0.3	0.0282	1.0	5.232e-5
342	gm-AEJA=l-AEJH (4-3)	2	0.0307	6.41	1522.6522	-0.3	0.0282	1.0	2.478e-5
516	gm-AEJ=gm-AEJ=gm-AEJ=gm-AEJA (3-3, 3-3, 3-3)	4	0.0301	9.01	3498.4891	1.3	0.0466	0.593	0.0001879
156	g(DeAc)m-AEJ=g(DeAc)m-AEJ (3-3)	2	0.0301	6.09	1638.7095	0.2	0.0276	1.0	6.818e-5
343	gm-AEJA=gmgm-AEJG (4-3)	2	0.03	7.41	2328.9691	-0.5	0.0275	1.0	5.928e-5
344	gm-AEJ=gm-AEJ=gm-AEJM (3-3, 3-3)	3	0.0299	10.1	2706.1311	0.8	0.0274	1.0	6.939e-5
157	gm-AEJ=g(DeAc)m-AEJM (3-3)	2	0.0296	8.71	1811.7605	3.4	0.0272	1.0	7.368e-5
541	gm-AEJA=gm-AEJA=gm-AEJ=gm-AEJG (4-3, 4-3, 3-3)	4	0.0296	8.85	3626.5576	-1.3	0.0272	1.0	0.00075
158	g(DeAc)m-AEJA=g(DeAc)m-AEJN (4-3)	2	0.0294	6.03	1823.7895	0.5	0.027	1.0	7.383e-5
159	gm-AEJA=l-AEJN (4-3)	2	0.0292	6.57	1499.6363	-0.6	0.0268	1.0	1.153e-5
58	g(DeAc)mgm-AEJN	1	0.0291	5.17	1420.5828	-0.0	0.0267	1.0	2.218e-5
542	gm-AEJA=gm-AEJ=l-AEJG (4-3, 3-3)	3	0.0291	8.0	2294.9748	-0.1	0.0267	1.0	9.598e-5
543	gm-AEJ=g(DeAc)mgm-AEJH (3-3)	2	0.0289	6.15	2295.9588	-0.5	0.0265	1.0	1.175e-5
162	gm(Anh)-AEJ=gm(Anh)-AEJG (3-3)	2	0.0282	11.12	1739.6996	-0.3	0.0259	1.0	1.4e-5
545	gm-AEJA=gm-AEJ=gm-AEJ=gm(Anh)-AEJG (4-3, 3-3, 3-3)	4	0.0281	10.49	3535.483	0.6	0.0258	1.0	0.0001185
521	gm-AEJ=gm-AEJ=AEJA (3-3, 3-3)	3	0.028	7.2	2165.9322	0.2	0.0422	0.6079	0.0001638
163	gm-AEJ=g(DeAc)mgm-AEJN (3-3)	2	0.0279	6.31	2272.9428	0.3	0.0256	1.0	1.112e-5
350	gm-AEJ=gm(Anh)-AEJ=gm(Anh)-AEJG (3-3, 3-3)	3	0.0277	11.54	2592.063	-0.4	0.0254	1.0	1.079e-5
547	gm-AEJ=gm-AEJ=gm-AEJW (3-3, 3-3)	3	0.0276	13.58	2761.1713	1.3	0.0253	1.0	5.723e-5
309	gm-AEJ=g(DeAc)mgm-AEJA (3-3)	2	0.0273	7.07	2229.937	-0.8	0.0637	0.393	5.332e-5
524	gm-AEJA=gm-AEJ=AEJA (4-3, 3-3)	3	0.027	7.41	2236.9693	0.0	0.0394	0.6277	0.0003083
165	gm-AEJA=g(DeAc)m-AEJM (4-3)	2	0.0269	9.1	1882.7976	1.1	0.0247	1.0	0.0001387
552	gm-AEJ=gm-AEJ=gm-AEJY (3-3, 3-3)	3	0.0264	10.56	2738.1553	0.3	0.0242	1.0	1.833e-6
554	gm-AEJ=gm-AEJ=l-AEJG (3-3, 3-3)	3	0.0262	7.73	2223.9377	0.2	0.024	1.0	5.098e-5
166	g(DeAc)m-AEJA=g(DeAc)m-AEJF (4-3)	2	0.026	11.35	1856.815	0.3	0.0239	1.0	0.0005522
169	gm-AEJ=g(DeAc)m-AEJY (3-3)	2	0.0252	9.17	1843.7834	0.3	0.0231	1.0	5.019e-5
555	gm-AEJ=g(DeAc)m-AEJ=g(DeAc)m-AEJG (3-3, 3-3)	3	0.025	7.07	2548.091	-1.3	0.0229	1.0	5.215e-5
354	l-AEJA=g(DeAc)m-AEJA (4-3)	2	0.0246	7.18	1414.6199	-0.2	0.0226	1.0	0.0001113
328	gm-AEJ=g(DeAc)m-AEJ=g(DeAc)m-AEJA (3-3, 3-3)	3	0.0241	7.61	2562.108	-0.1	0.0342	0.6473	3.972e-5
171	gm-AEJA=g(DeAc)mgm-AEJF (4-3)	2	0.0241	11.99	2377.0054	1.4	0.0221	1.0	7.85e-5
356	gm-AEJA=gm-AEJ=gm-AEJD (4-3, 3-3)	3	0.0241	7.8	2761.1547	0.9	0.0221	1.0	7.795e-5
556	gm-AEJA=gm-AEJA=gm-AEJ=gm-AEJF (4-3, 4-3, 3-3)	4	0.0241	6.51	3716.5933	-0.9	0.0221	1.0	0.0002994
60	gm-AEJQ	1	0.024	5.34	998.4292	-0.1	0.022	1.0	0.00022
519	gm-AEJA=gm-AEJA=gm-AEJA=gm-AEJ (4-3, 4-3, 4-3)	4	0.024	9.36	3640.562	0.7	0.044	0.5	0.0004713
519	gm-AEJA=gm-AEJA=gm-AEJ=gm-AEJA (4-3, 4-3, 3-3)	4	0.024	9.36	3640.562	0.7	0.044	0.5	0.0004713
173	l-AEJ=g(DeAc)m-AEJG (3-3)	2	0.0239	6.28	1329.5671	0.1	0.0219	1.0	9.244e-6
331	l-AEJA=g(DeAc)m-AEJ (4-3)	2	0.0238	6.84	1343.5828	0.1	0.0326	0.6698	3.311e-5
175	g(DeAc)m-AEJA=g(DeAc)m-AEJH (4-3)	2	0.0233	5.83	1846.8055	-2.9	0.0214	1.0	0.0001562
558	gm-AEJA=gm-AEJ=gm-AEJ=g(DeAc)m-AEJG (4-3, 3-3, 3-3)	4	0.0233	8.42	3513.4987	0.2	0.0214	1.0	0.0001274
176	gm-AEJA=gm-AEJV (4-3)	2	0.0232	9.59	1892.8375	0.4	0.0213	1.0	6.956e-5
360	gm-AEJ=g(DeAc)mgm-AEJ (3-3)	2	0.0231	6.71	2158.8999	-0.3	0.0212	1.0	4.374e-5
361	gm-AEJA=gm-AEJ=gm-AEJW (4-3, 3-3)	3	0.0229	14.0	2832.2071	1.3	0.021	1.0	0.0001077
362	gm-AEJA=gm-AEJA=g(DeAc)m-AEJN (4-3, 4-3)	3	0.0229	7.54	2789.1972	0.7	0.021	1.0	0.0001911
180	gm(Anh)-AEJ=gm(Anh)-AEJ (3-3)	2	0.0223	11.35	1682.6782	0.1	0.0205	1.0	3.966e-5
181	gm-AEJ=gmgm-AEJH (3-3)	2	0.0219	6.71	2337.9694	-0.5	0.0201	1.0	1.766e-5
182	gm-AEJ=gm(Anh)-AEJY (3-3)	2	0.0219	12.28	1865.7677	0.6	0.0201	1.0	4.415e-6
183	gm-AEJ=gmgm(Anh)-AEJA (3-3)	2	0.0219	10.02	2251.9214	0.7	0.0201	1.0	4.29e-6
364	gm-AEJA=gm(Anh)-AEJ=gm(Anh)-AEJG (4-3, 3-3)	3	0.0219	11.77	2663.0968	0.5	0.0201	1.0	2.031e-5
530	gm-AEJ=gm-AEJ=l-AEJA (3-3, 3-3)	3	0.0215	8.45	2237.9534	0.0	0.0338	0.5829	4.942e-5
184	g(DeAc)m-AEJ=g(DeAc)m-AEJH (3-3)	2	0.0215	5.61	1775.7684	0.3	0.0197	1.0	4.645e-5
185	gm-AEJ=gm-AEJE (3-3)	2	0.0214	7.78	1851.7745	-0.2	0.0196	1.0	2.791e-5
325	gm-AEJA=g(DeAc)m-AEJA=g(DeAc)m-AEJ (4-3, 4-3)	3	0.0212	7.8	2633.1451	0.0	0.039	0.5	7.477e-5
325	gm-AEJA=g(DeAc)m-AEJ=g(DeAc)m-AEJA (4-3, 3-3)	3	0.0212	7.8	2633.1451	0.0	0.039	0.5	7.477e-5
186	gm-AEJA=g(DeAc)m-AEJD (4-3)	2	0.021	6.61	1866.7841	-0.1	0.0193	1.0	3.576e-5
516	gm-AEJA=gm-AEJ=gm-AEJ=gm-AEJ (4-3, 3-3, 3-3)	4	0.0207	9.01	3498.4891	1.3	0.0466	0.407	0.0001289
189	gm-AEJA=gmgm-AEJF (4-3)	2	0.0206	13.03	2419.016	0.7	0.0189	1.0	6.446e-5
570	gm-AEJA=gm-AEJ=gm-AEJ=gm-AEJF (4-3, 3-3, 3-3)	4	0.0206	13.18	3645.5674	-1.1	0.0189	1.0	0.000262
539	gm-AEJA=gm-AEJA=gm-AEJ=gm(Anh)-AEJ (4-3, 4-3, 3-3)	4	0.0204	11.04	3549.5	0.9	0.0277	0.6774	8.605e-6
146	gm-AEJ=gm(Anh)-AEJL (3-3)	2	0.0202	14.16	1815.7885	0.7	0.0371	0.5	3.457e-6
146	gm-AEJ=gm(Anh)-AEJI (3-3)	2	0.0202	14.16	1815.7885	0.7	0.0371	0.5	3.457e-6
367	gm-AEJ=gm-AEJ=AEJF (3-3, 3-3)	3	0.0201	11.73	2241.9635	0.6	0.0184	1.0	0.000106
572	gm-AEJ=gm-AEJ=gm-AEJD (3-3, 3-3)	3	0.0201	7.55	2690.1176	-1.7	0.0184	1.0	4.14e-5
190	gm-AEJ=gmgm-AEJN (3-3)	2	0.0199	6.84	2314.9534	0.4	0.0183	1.0	1.254e-5
534	gm-AEJA=gm-AEJ=gm-AEJ=g(DeAc)m-AEJA (4-3, 3-3, 3-3)	4	0.0199	8.94	3527.5143	1.0	0.0301	0.6062	0.0001434
191	gm-AEJA=g(DeAc)m-AEJY (4-3)	2	0.0197	9.56	1914.8205	1.0	0.0181	1.0	9.449e-5
192	gm-AEJA=g(DeAc)m-AEJK (4-3)	2	0.0196	5.99	1879.8521	0.1	0.018	1.0	1.239e-5
115	gm-AEJA=g(DeAc)m-AEJV (4-3)	2	0.0191	6.03	1850.8269	0.1	0.1056	0.1663	2.8e-5
368	gm-AEJA=gmgm-AEJH (4-3)	2	0.0189	7.12	2409.0065	-0.8	0.0173	1.0	3.325e-5
576	gm-AEJA=gm-AEJ=gm-AEJY (4-3, 3-3)	3	0.0187	10.91	2809.1924	0.2	0.0172	1.0	3.45e-6
62	AEJH	1	0.0185	4.59	527.234	-2.3	0.017	1.0	1.713e-5
521	gm-AEJA=gm-AEJ=AEJ (4-3, 3-3)	3	0.018	7.2	2165.9322	0.2	0.0422	0.3921	0.0001056
61	gm-AEJS	1	0.0179	6.11	957.4026	0.5	0.0181	0.9068	0.000181
578	gm-AEJA=gm-AEJ=gm-AEJ=gm(Anh)-AEJ (4-3, 3-3, 3-3)	4	0.0178	10.89	3478.4616	0.1	0.0171	0.9556	4.682e-5
196	gm-AEJA=AEJH (4-3)	2	0.0177	5.35	1450.6311	0.1	0.0162	1.0	1.333e-5
584	gm-AEJA=gm-AEJA=AEJA (4-3, 4-3)	3	0.0177	7.62	2308.0065	-0.2	0.0162	1.0	0.0003039
332	gm-AEJ=g(DeAc)m-AEJL (3-3)	2	0.0176	10.47	1793.8041	0.3	0.0323	0.5	4.813e-5
332	gm-AEJ=g(DeAc)m-AEJI (3-3)	2	0.0176	10.47	1793.8041	0.3	0.0323	0.5	4.813e-5
198	gm-AEJA=g(DeAc)m-AEJW (4-3)	2	0.0174	13.28	1937.8365	1.1	0.016	1.0	8.955e-5
357	g(DeAc)m-AEJA=g(DeAc)mgm-AEJ (4-3)	2	0.0174	6.83	2187.9265	-0.4	0.0217	0.7339	2.915e-5
199	gm-AEJ=g(DeAc)m-AEJW (3-3)	2	0.0173	12.93	1866.7994	1.2	0.0159	1.0	4.757e-5
64	g(DeAc)m-AEJK	1	0.0172	3.72	956.455	-0.1	0.0158	1.0	9.354e-5
161	g(DeAc)m-AEJA=g(DeAc)m-AEJV (4-3)	2	0.0172	5.77	1808.815	-0.7	0.0262	0.601	9.912e-6
371	gm-AEJA=gm-AEJ=gm-AEJ=gm-AEJN (4-3, 3-3, 3-3)	4	0.0171	8.3	3612.5307	1.1	0.0157	1.0	5.842e-5
201	gm-AEJA=gm-AEJQ (4-3)	2	0.0168	7.03	1921.8276	0.4	0.0154	1.0	1.725e-5
365	gm-AEJA=gm(Anh)-AEJ=gm(Anh)-AEJ (4-3, 3-3)	3	0.0166	12.19	2606.0753	-0.0	0.0194	0.7845	1.608e-5
65	l-AEJN	1	0.016	3.27	576.2391	-0.5	0.0147	1.0	6.948e-5
524	gm-AEJA=gm-AEJA=AEJ (4-3, 4-3)	3	0.016	7.41	2236.9693	0.0	0.0394	0.3723	0.0001829
380	gm-AEJA=gm-AEJ=g(DeAc)mgm-AEJG (4-3, 3-3)	3	0.0159	7.75	3139.3199	0.3	0.0146	1.0	3.85e-5
588	gm-AEJ=gm-AEJ=gm-AEJ=g(DeAc)m-AEJH (3-3, 3-3, 3-3)	4	0.0158	5.44	3522.499	1.6	0.0145	1.0	1.729e-5
382	gm-AEJA=gm-AEJ=AEJF (4-3, 3-3)	3	0.0157	12.12	2313.0006	0.1	0.0144	1.0	0.0001997
205	AEJ=g(DeAc)m-AEJ (3-3)	2	0.0156	5.28	1200.5245	-0.6	0.0143	1.0	1.09e-6
589	gm-AEJA=gm-AEJA=gm(Anh)-AEJN (4-3, 4-3)	3	0.0156	9.73	2811.1816	1.4	0.0143	1.0	5.646e-5
530	gm-AEJA=gm-AEJ=l-AEJ (4-3, 3-3)	3	0.0154	8.45	2237.9534	0.0	0.0338	0.4171	3.537e-5
206	gm-AEJA=g(DeAc)m-AEJA (4-3)	2	0.0151	8.95	1822.7956	3.7	0.0139	1.0	0.002177
384	gm-AEJ=gmgm-AEJ (3-3)	2	0.015	7.26	2200.9105	0.2	0.0138	1.0	3.116e-5
593	gm-AEJ=gm-AEJ=gm-AEJ=gm(Anh)-AEJG (3-3, 3-3, 3-3)	4	0.0149	10.31	3464.4459	0.8	0.0137	1.0	6.294e-5
345	gm-AEJA=gm(Anh)-AEJA=gm(Anh)-AEJ (4-3, 4-3)	3	0.0148	12.61	2677.1124	0.1	0.0272	0.5	8.312e-6
345	gm-AEJA=gm(Anh)-AEJ=gm(Anh)-AEJA (4-3, 3-3)	3	0.0148	12.61	2677.1124	0.1	0.0272	0.5	8.312e-6
386	gm-AEJA=gm-AEJ=gmgm-AEJG (4-3, 3-3)	3	0.0147	8.35	3181.3304	0.9	0.0135	1.0	2.753e-5
208	l-AEJ=g(DeAc)m-AEJF (3-3)	2	0.0145	12.32	1419.6141	0.9	0.0133	1.0	1.169e-5
66	AEJ	1	0.0144	2.08	390.1751	-0.0	0.0132	1.0	1.745e-5
597	gm-AEJA=gm-AEJA=gm-AEJF (4-3, 4-3)	3	0.0144	13.28	2864.2346	1.4	0.0132	1.0	0.0008244
363	gm-AEJ=gm-AEJ=gmgm-AEJA (3-3, 3-3)	3	0.0143	8.72	3124.309	0.4	0.0207	0.6352	1.884e-5
598	g(DeAc)m-AEJ=g(DeAc)mgm-AEJG (3-3)	2	0.0143	6.31	2173.9108	-0.1	0.0131	1.0	6.184e-6
390	gm-AEJA=gm-AEJA=gm(Anh)-AEJF (4-3, 4-3)	3	0.0142	16.13	2844.2084	0.6	0.013	1.0	7.175e-5
600	gm-AEJ=gm-AEJ=gm-AEJ=gm-AEJF (3-3, 3-3, 3-3)	4	0.0141	12.99	3574.5191	1.5	0.0129	1.0	0.0001392
67	gm(Anh)-AEJM	1	0.0138	11.7	981.3849	1.3	0.0127	1.0	2.773e-5
351	gm-AEJA=gm-AEJ=gm-AEJL (4-3, 3-3)	3	0.0137	11.86	2759.2132	0.4	0.0252	0.5	5.983e-5
351	gm-AEJA=gm-AEJ=gm-AEJI (4-3, 3-3)	3	0.0137	11.86	2759.2132	0.4	0.0252	0.5	5.983e-5
393	gm-AEJ=gm-AEJ=gmgm-AEJG (3-3, 3-3)	3	0.0136	8.09	3110.2933	1.1	0.0125	1.0	1.462e-5
352	gm-AEJ=gm-AEJ=gm-AEJL (3-3, 3-3)	3	0.0133	11.69	2688.176	0.8	0.0245	0.5	3.178e-5
352	gm-AEJ=gm-AEJ=gm-AEJI (3-3, 3-3)	3	0.0133	11.69	2688.176	0.8	0.0245	0.5	3.178e-5
212	l-AEJA=g(DeAc)mgm-AEJ (4-3)	2	0.0133	7.57	1821.7626	0.9	0.0122	1.0	4.211e-6
328	gm-AEJA=g(DeAc)m-AEJ=g(DeAc)m-AEJ (4-3, 3-3)	3	0.0131	7.61	2562.108	-0.1	0.0342	0.3527	2.164e-5
534	gm-AEJA=gm-AEJA=gm-AEJ=g(DeAc)m-AEJ (4-3, 4-3, 3-3)	4	0.0129	8.94	3527.5143	1.0	0.0301	0.3938	9.315e-5
213	gm-AEJA=gmgm(Anh)-AEJA (4-3)	2	0.0129	10.46	2322.9585	-0.2	0.0118	1.0	8.077e-6
398	gm-AEJ=gm-AEJ=g(DeAc)m-AEJV (3-3, 3-3)	3	0.0126	7.31	2632.1485	-0.3	0.0116	1.0	2.458e-6
215	gm-AEJA=gm-AEJR (4-3)	2	0.0125	6.38	1949.8702	-0.3	0.0115	1.0	0.0001717
216	AEJA=g(DeAc)m-AEJN (4-3)	2	0.0125	5.22	1385.6046	-0.9	0.0115	1.0	1.114e-6
610	gm-AEJ=gm-AEJ=AEJH (3-3, 3-3)	3	0.0123	5.99	2231.954	-0.2	0.0113	1.0	2.258e-5
611	gm-AEJA=gm-AEJA=gm-AEJ=gm(Anh)-AEJG (4-3, 4-3, 3-3)	4	0.0122	10.67	3606.5201	1.4	0.0112	1.0	8.156e-6
612	gm-AEJA=gm-AEJA (4-3)	2	0.012	8.38	1864.8048	0.1	0.011	1.0	0.00615
613	gm-AEJ=AEJ=g(DeAc)m-AEJG (3-3, 3-3)	3	0.012	6.29	2109.906	-0.0	0.011	1.0	2.058e-5
583	gm-AEJA=gm-AEJ=gm(Anh)-AEJ (4-3, 3-3)	3	0.012	7.94	2626.095	1.0	0.0162	0.6774	0.0002647
359	gm-AEJA=gm-AEJ=gmgm-AEJA (4-3, 3-3)	3	0.0119	8.97	3195.3461	0.9	0.0213	0.5141	3.548e-5
172	gm-AEJ=AEJL (3-3)	2	0.0119	9.3	1355.6192	-0.1	0.0219	0.5	2.333e-6
172	gm-AEJ=AEJI (3-3)	2	0.0119	9.3	1355.6192	-0.1	0.0219	0.5	2.333e-6
219	l-AEJA=g(DeAc)m-AEJG (4-3)	2	0.0119	6.47	1400.6042	-0.1	0.0109	1.0	6.304e-5
404	gm-AEJA=gm-AEJ=g(DeAc)m-AEJD (4-3, 3-3)	3	0.0119	7.62	2719.1441	0.5	0.0109	1.0	3.011e-5
407	gm-AEJ=gm-AEJ=g(DeAc)mgm-AEJG (3-3, 3-3)	3	0.0118	7.74	3068.2827	0.9	0.0108	1.0	2.045e-5
331	l-AEJ=g(DeAc)m-AEJA (3-3)	2	0.0117	6.84	1343.5828	0.1	0.0326	0.3302	1.633e-5
70	gm(Anh)-AEJY	1	0.0116	12.13	1013.4077	-0.2	0.0106	1.0	1.686e-5
177	gm(Anh)-AEJA=gm(Anh)-AEJ (4-3)	2	0.0116	11.87	1753.7153	0.2	0.0212	0.5	4.165e-5
177	gm(Anh)-AEJ=gm(Anh)-AEJA (3-3)	2	0.0116	11.87	1753.7153	0.2	0.0212	0.5	4.165e-5
615	gm-AEJ=gm-AEJ=gm-AEJ=g(DeAc)m-AEJG (3-3, 3-3, 3-3)	4	0.0116	8.2	3442.4616	0.8	0.0106	1.0	6.764e-5
179	gm-AEJA=gm-AEJ (4-3)	2	0.0114	7.97	1793.7691	-0.4	0.021	0.5	0.003266
179	gm-AEJ=gm-AEJA (3-3)	2	0.0114	7.97	1793.7691	-0.4	0.021	0.5	0.003266
221	l-AEJ=g(DeAc)m-AEJM (3-3)	2	0.0114	9.13	1403.5861	-1.5	0.0105	1.0	1.04e-6
397	gm-AEJ=gm-AEJ=gm-AEJK (3-3, 3-3)	3	0.0114	8.26	2703.1856	1.2	0.0118	0.888	3.667e-5
161	gm-AEJ=g(DeAc)m-AEJK (3-3)	2	0.0114	5.77	1808.815	-0.7	0.0262	0.399	6.581e-6
616	gm-AEJA=gm-AEJ=gm(Anh)-AEJG (4-3, 3-3)	3	0.0113	7.77	2683.123	-0.4	0.0104	1.0	0.0004166
617	gm-AEJA=gm-AEJA=gm-AEJ=g(DeAc)m-AEJG (4-3, 4-3, 3-3)	4	0.0113	8.67	3584.5358	0.4	0.0104	1.0	0.0002125
359	gm-AEJA=gm-AEJA=gmgm-AEJ (4-3, 4-3)	3	0.0113	8.97	3195.3461	0.9	0.0213	0.4859	3.353e-5
71	gmgm(Anh)-AEJA	1	0.0112	8.82	1399.5614	0.3	0.0103	1.0	0.000103
411	gm-AEJ=gm-AEJ=gm-AEJT (3-3, 3-3)	3	0.0112	7.73	2676.1383	0.1	0.0103	1.0	3.103e-5
619	gm-AEJA=AEJ=g(DeAc)m-AEJG (4-3, 3-3)	3	0.0112	6.29	2180.9431	-1.8	0.0103	1.0	3.874e-5
410	gm-AEJ=gm-AEJ=gm-AEJ=gm-AEJN (3-3, 3-3, 3-3)	4	0.0112	8.1	3541.4936	0.9	0.0103	1.0	3.103e-5
412	gm-AEJ=g(DeAc)m-AEJ=g(DeAc)m-AEJN (3-3, 3-3)	3	0.0111	6.86	2605.1124	-0.5	0.0102	1.0	1.366e-5
223	gm-AEJA=g(DeAc)mgm-AEJN (4-3)	2	0.0109	6.6	2343.98	-0.5	0.01	1.0	2.094e-5
582	gm-AEJ=AEJ=g(DeAc)m-AEJA (3-3, 3-3)	3	0.0109	6.84	2123.9217	-0.9	0.0162	0.615	1.791e-5
622	gm-AEJA=gm-AEJA=g(DeAc)m-AEJF (4-3, 4-3)	3	0.0108	12.68	2822.2227	0.0	0.0099	1.0	9.951e-5
413	gm-AEJA=AEJA=gm(Anh)-AEJ (4-3, 4-3)	3	0.0107	9.66	2216.9431	1.2	0.0098	1.0	3.882e-5
370	gm-AEJA=gm-AEJA=g(DeAc)mgm-AEJ (4-3, 4-3)	3	0.0106	8.38	3153.3355	0.7	0.016	0.607	3.032e-5
72	g(DeAc)m-AEJQ	1	0.0106	5.35	956.4186	-1.0	0.0097	1.0	6.109e-6
187	gm-AEJ=g(DeAc)m-AEJL (3-3)	2	0.0105	11.04	1793.8054	0.1	0.0193	0.5	4.813e-5
187	gm-AEJ=g(DeAc)m-AEJI (3-3)	2	0.0105	11.04	1793.8054	0.1	0.0193	0.5	4.813e-5
415	gm-AEJ=gm-AEJ=gm-AEJH (3-3, 3-3)	3	0.0104	10.27	2712.1509	0.5	0.0095	1.0	0.0005498
373	gm-AEJA=gm-AEJ=g(DeAc)mgm-AEJ (4-3, 3-3)	3	0.0103	8.1	3082.2984	0.0	0.0154	0.6145	1.662e-5
416	gm-AEJ=g(DeAc)m-AEJ=g(DeAc)m-AEJF (3-3, 3-3)	3	0.0102	11.67	2638.1379	1.1	0.0094	1.0	2.162e-5
418	gm-AEJ=gm(Anh)-AEJ=gm(Anh)-AEJ (3-3, 3-3)	3	0.0101	11.74	2535.0382	0.7	0.0093	1.0	8.539e-6
624	gm-AEJ=gm-AEJ=gm-AEJ=g(DeAc)m(Anh)-AEJA (3-3, 3-3, 3-3)	4	0.0101	10.15	3436.451	1.1	0.0093	1.0	1.395e-5
627	gm-AEJA=gm-AEJ=gm-AEJ=gm(Anh)-AEJH (4-3, 3-3, 3-3)	4	0.0101	9.97	3615.5238	1.6	0.0093	1.0	3.725e-5
226	l-AEJ=g(DeAc)m-AEJH (3-3)	2	0.01	5.86	1409.6046	-0.2	0.0092	1.0	3.308e-6
227	gm-AEJA=gm-AEJG (4-3)	2	0.01	7.65	1850.7905	1.4	0.0092	0.9975	0.003687
539	gm-AEJA=gm-AEJ=gm-AEJ=gm(Anh)-AEJA (4-3, 3-3, 3-3)	4	0.0097	11.04	3549.5	0.9	0.0277	0.3226	4.099e-6
590	gm-AEJA=gm-AEJA=gm-AEJ=g(DeAc)m-AEJA (4-3, 4-3, 3-3)	4	0.0097	9.13	3598.5514	1.4	0.0139	0.6411	0.0001385
228	AEJA=gm(Anh)-AEJA (4-3)	2	0.0097	8.43	1364.5831	0.2	0.0089	1.0	2.771e-6
420	gm-AEJ=gm-AEJ=AEJ (3-3, 3-3)	3	0.0097	7.0	2094.8964	0.9	0.0089	1.0	5.611e-5
421	gm-AEJ=gm-AEJ=gm-AEJV (3-3, 3-3)	3	0.0097	10.34	2674.1604	0.0	0.0089	1.0	2.237e-5
604	gm-AEJ=gm-AEJ=gm-AEJ=g(DeAc)m-AEJA (3-3, 3-3, 3-3)	4	0.0096	8.78	3456.4772	0.9	0.0125	0.7047	7.615e-5
229	l-AEJA=g(DeAc)mgm-AEJA (4-3)	2	0.0096	7.9	1892.7998	0.7	0.0088	1.0	5.133e-6
425	gm-AEJ=g(DeAc)m-AEJ=g(DeAc)m-AEJ (3-3, 3-3)	3	0.0094	7.22	2491.0708	1.0	0.0086	1.0	1.15e-5
633	gm-AEJA=gm-AEJA=gm-AEJA=gm-AEJA (4-3, 4-3, 4-3)	4	0.0093	9.59	3711.5991	0.8	0.0085	1.0	0.0001773
635	gm-AEJA=gm-AEJ=gm-AEJ=g(DeAc)m(Anh)-AEJA (4-3, 3-3, 3-3)	4	0.0093	10.82	3507.4881	1.2	0.0085	1.0	2.627e-5
636	gm-AEJA=gm-AEJ=gm-AEJ=gm-AEJH (4-3, 3-3, 3-3)	4	0.0093	8.2	3635.5467	0.4	0.0085	1.0	0.0001137
637	gm-AEJ=gm-AEJ=gm-AEJ=gm-AEJ (3-3, 3-3, 3-3)	4	0.0092	8.56	3427.452	-0.1	0.0084	1.0	6.848e-5
599	gm-AEJA=gm-AEJA=gm(Anh)-AEJ (4-3, 4-3)	3	0.0091	8.19	2697.1321	1.0	0.013	0.6419	0.0004256
63	gm(Anh)-AEJL	1	0.009	13.49	963.4284	1.3	0.0166	0.5	3.488e-5
63	gm(Anh)-AEJI	1	0.009	13.49	963.4284	1.3	0.0166	0.5	3.488e-5
639	gm-AEJA=gm-AEJ=gm-AEJ=g(DeAc)m-AEJF (4-3, 3-3, 3-3)	4	0.0089	13.32	3603.5456	0.6	0.0082	1.0	5.701e-5
427	gm-AEJA=gm-AEJA=l-AEJA (4-3, 4-3)	3	0.0088	9.03	2380.0289	0.3	0.0081	1.0	0.0001023
640	gm-AEJA=gm-AEJA=gm-AEJA=gm(Anh)-AEJF (4-3, 4-3, 4-3)	4	0.0088	6.24	3767.6042	0.3	0.0081	1.0	1.019e-5
326	gm-AEJA=gm-AEJA=l-AEJ (4-3, 4-3)	3	0.0088	8.74	2308.9918	-0.3	0.0372	0.2163	2.569e-5
236	gm-AEJ=gm(Anh)-AEJ=gm(Anh)-AEJH (3-3, 3-3)	3	0.0086	10.98	2672.0971	-0.2	0.0079	1.0	3.166e-6
587	gm-AEJA=AEJ=g(DeAc)m-AEJA (4-3, 3-3)	3	0.0084	7.07	2194.9588	-0.9	0.015	0.5144	3.372e-5
230	l-AEJA=gm(Anh)-AEJ (4-3)	2	0.0083	9.79	1365.5671	0.3	0.0088	0.8666	2.525e-5
237	gm(Anh)-AEJ=gm(Anh)-AEJH (3-3)	2	0.0083	10.49	1819.7371	0.4	0.0076	1.0	1.08e-5
431	gm-AEJA=gm-AEJA=g(DeAc)m(Anh)-AEJA (4-3, 4-3)	3	0.0083	10.6	2726.1665	0.2	0.0076	1.0	3.254e-5
644	gm-AEJA=gm-AEJ=gm(Anh)-AEJF (4-3, 3-3)	3	0.0083	15.97	2773.1699	0.1	0.0076	1.0	0.0004122
363	gm-AEJA=gm-AEJ=gmgm-AEJ (4-3, 3-3)	3	0.0082	8.72	3124.309	0.4	0.0207	0.3648	1.082e-5
375	gm-AEJA=g(DeAc)m-AEJL (4-3)	2	0.0082	10.91	1864.8412	0.3	0.0151	0.5	9.061e-5
375	gm-AEJA=g(DeAc)m-AEJI (4-3)	2	0.0082	10.91	1864.8412	0.3	0.0151	0.5	9.061e-5
646	gm-AEJA=gm-AEJA=gm(Anh)-AEJH (4-3, 4-3)	3	0.0081	9.63	2834.1976	1.1	0.0074	1.0	2.651e-5
73	gmgm-AEJM	1	0.008	8.69	1479.5909	0.4	0.0073	1.0	6.246e-6
432	gm-AEJA=g(DeAc)m-AEJ=g(DeAc)m-AEJF (4-3, 3-3)	3	0.008	11.95	2709.175	0.9	0.0073	1.0	4.07e-5
433	gm-AEJA=gm-AEJ=gm-AEJV (4-3, 3-3)	3	0.008	10.47	2745.1975	-0.1	0.0073	1.0	4.211e-5
587	gm-AEJA=AEJA=g(DeAc)m-AEJ (4-3, 4-3)	3	0.0079	7.07	2194.9588	-0.9	0.015	0.4856	3.183e-5
437	gm-AEJA=gm-AEJ=gm-AEJ=gm(Anh)-AEJN (4-3, 3-3, 3-3)	4	0.0074	10.11	3592.5045	0.9	0.0068	1.0	4.219e-5
649	gm-AEJ=gm-AEJ=gm-AEJ=gm-AEJH (3-3, 3-3, 3-3)	4	0.0074	7.97	3564.5096	0.7	0.0068	1.0	6.04e-5
249	l-AEJ=gm(Anh)-AEJG (3-3)	2	0.0071	8.93	1351.5515	0.7	0.0065	1.0	1.307e-6
440	gm-AEJA=gm-AEJA=gm-AEJM (4-3, 4-3)	3	0.0071	10.75	2848.2132	-1.0	0.0065	1.0	7.332e-5
653	gm-AEJ=l-AEJ=g(DeAc)m-AEJA (3-3, 3-3)	3	0.0071	8.42	2195.9428	-0.2	0.0065	1.0	4.484e-6
655	gm-AEJA=gm-AEJA=l-AEJN (4-3, 4-3)	3	0.0071	9.94	2423.0334	-3.6	0.0065	1.0	2.102e-5
441	gm-AEJ=gm-AEJ=g(DeAc)m-AEJW (3-3, 3-3)	3	0.0069	13.23	2719.1706	-1.8	0.0063	1.0	6.623e-6
370	gm-AEJA=gm-AEJ=g(DeAc)mgm-AEJA (4-3, 3-3)	3	0.0069	8.38	3153.3355	0.7	0.016	0.393	1.963e-5
394	gm-AEJ=gm-AEJ=g(DeAc)m-AEJL (3-3, 3-3)	3	0.0068	11.43	2646.1655	0.1	0.0125	0.5	6.727e-6
394	gm-AEJ=gm-AEJ=g(DeAc)m-AEJI (3-3, 3-3)	3	0.0068	11.43	2646.1655	0.1	0.0125	0.5	6.727e-6
582	gm-AEJA=AEJ=g(DeAc)m-AEJ (4-3, 3-3)	3	0.0068	6.84	2123.9217	-0.9	0.0162	0.385	1.121e-5
444	gm-AEJA=gm-AEJ=l-AEJF (4-3, 3-3)	3	0.0068	14.03	2385.0218	0.8	0.0062	1.0	5.254e-5
445	gm-AEJA=gm-AEJA=gm-AEJW (4-3, 4-3)	3	0.0066	14.22	2903.2442	1.3	0.0061	1.0	4.517e-5
447	gm-AEJ=gm-AEJ=l-AEJF (3-3, 3-3)	3	0.0066	13.48	2313.9847	1.3	0.0061	1.0	2.791e-5
657	gm-AEJA=gm-AEJ=g(DeAc)m-AEJY (4-3, 3-3)	3	0.0065	10.04	2767.1805	0.2	0.006	1.0	1.811e-5
448	gm-AEJ=gm-AEJ=gm-AEJ=gm(Anh)-AEJN (3-3, 3-3, 3-3)	4	0.0065	10.05	3521.4674	1.1	0.006	1.0	2.241e-5
373	gm-AEJ=gm-AEJ=g(DeAc)mgm-AEJA (3-3, 3-3)	3	0.0065	8.1	3082.2984	0.0	0.0154	0.3855	1.043e-5
254	gm-AEJ=g(DeAc)m-AEJV (3-3)	2	0.0064	8.82	1779.7885	0.7	0.0059	1.0	1.487e-5
474	gm-AEJ=gm-AEJQ (3-3)	2	0.0064	6.79	1850.7892	0.2	2.3518	0.00248	9.164e-6
357	g(DeAc)m-AEJ=g(DeAc)mgm-AEJA (3-3)	2	0.0063	6.83	2187.9265	-0.4	0.0217	0.2661	1.057e-5
74	g(DeAc)m(Anh)-AEJA	1	0.0062	5.74	879.3709	0.2	0.0057	1.0	5.7e-5
401	gm-AEJA=gm-AEJA=gm-AEJL (4-3, 4-3)	3	0.0062	12.74	2830.2489	0.5	0.0114	0.5	2.831e-5
401	gm-AEJA=gm-AEJA=gm-AEJI (4-3, 4-3)	3	0.0062	12.74	2830.2489	0.5	0.0114	0.5	2.831e-5
68	AEJL	1	0.0061	7.2	503.2591	0.5	0.0112	0.5	2.21e-6
68	AEJI	1	0.0061	7.2	503.2591	0.5	0.0112	0.5	2.21e-6
69	g(DeAc)mgm-AEJL	1	0.0061	9.01	1419.624	1.0	0.0112	0.5	6.751e-6
69	g(DeAc)mgm-AEJI	1	0.0061	9.01	1419.624	1.0	0.0112	0.5	6.751e-6
257	AEJA=g(DeAc)m-AEJF (4-3)	2	0.0061	10.47	1418.63	0.1	0.0056	1.0	8.333e-6
661	gm-AEJA=gm-AEJ=gm-AEJ=g(DeAc)m-AEJH (4-3, 3-3, 3-3)	4	0.0061	7.67	3593.5361	0.4	0.0056	1.0	3.254e-5
260	g(DeAc)m-AEJ=g(DeAc)m-AEJY (3-3)	2	0.006	12.02	1801.7728	0.9	0.0055	1.0	9.95e-6
634	gm-AEJA=gm-AEJA=gm-AEJA=gm(Anh)-AEJ (4-3, 4-3, 4-3)	4	0.0059	11.12	3620.5358	-0.3	0.0085	0.6419	6.544e-6
76	g(DeAc)mgm-AEJW	1	0.0059	12.06	1492.6192	1.2	0.0054	1.0	4.538e-6
583	gm-AEJ=gm-AEJ=gm(Anh)-AEJA (3-3, 3-3)	3	0.0057	7.94	2626.095	1.0	0.0162	0.3226	0.0001261
263	gm-AEJA=gm(Anh)-AEJM (4-3)	2	0.0057	12.81	1904.782	1.0	0.0052	1.0	9.959e-6
77	gmgm-AEJW	1	0.0056	13.36	1534.6298	0.6	0.0051	1.0	5.282e-6
668	gm-AEJA=gm-AEJ=gm-AEJ=gm(Anh)-AEJF (4-3, 3-3, 3-3)	4	0.0056	15.01	3625.53	0.5	0.0051	1.0	6.791e-5
224	gm-AEJA=gm(Anh)-AEJL (4-3)	2	0.0054	14.43	1886.8256	-0.4	0.01	0.5	6.509e-6
224	gm-AEJA=gm(Anh)-AEJI (4-3)	2	0.0054	14.43	1886.8256	-0.4	0.01	0.5	6.509e-6
453	gm-AEJ=gm-AEJ=gmgm(Anh)-AEJA (3-3, 3-3)	3	0.0054	10.8	3104.2827	1.2	0.005	1.0	8.372e-6
669	gm-AEJA=gm-AEJA=gm-AEJA=gm-AEJG (4-3, 4-3, 4-3)	4	0.0054	9.2	3697.5835	1.7	0.005	1.0	0.0001355
590	gm-AEJA=gm-AEJA=gm-AEJA=g(DeAc)m-AEJ (4-3, 4-3, 4-3)	4	0.0054	9.13	3598.5514	1.4	0.0139	0.3589	7.751e-5
265	gm-AEJ=l-AEJY (3-3)	2	0.0053	10.15	1477.6195	0.9	0.0049	1.0	1.283e-5
454	g(DeAc)m-AEJ=g(DeAc)mgm-AEJF (3-3)	2	0.0053	11.31	2263.9578	1.0	0.0049	1.0	8.265e-6
455	gm-AEJA=gm-AEJ=gmgm(Anh)-AEJA (4-3, 3-3)	3	0.0052	11.04	3175.3199	1.1	0.0048	1.0	1.576e-5
674	gm-AEJA=gm-AEJ=gm(Anh)-AEJ=gm(Anh)-AEJG (4-3, 3-3, 3-3)	4	0.0052	12.02	3515.4602	0.1	0.0048	1.0	1.992e-5
599	gm-AEJA=gm-AEJ=gm(Anh)-AEJA (4-3, 3-3)	3	0.0051	8.19	2697.1321	1.0	0.013	0.3581	0.0002374
645	gm-AEJA=gm-AEJ=gm-AEJ=AEJA (4-3, 3-3, 3-3)	4	0.005	8.38	3089.3294	0.7	0.0076	0.6079	2.012e-5
458	gm-AEJA=gm-AEJ=g(DeAc)m-AEJM (4-3, 3-3)	3	0.005	10.15	2735.1577	0.6	0.0046	1.0	2.133e-5
678	gm-AEJ=gm-AEJ=gm-AEJ=gm(Anh)-AEJG (3-3, 3-3, 3-3)	4	0.005	10.15	3464.4571	-1.5	0.0046	1.0	6.294e-5
680	gm-AEJ=gm-AEJY (3-3)	2	0.0048	10.93	1885.7939	-0.1	0.0044	1.0	0.0001062
679	gm-AEJA=gm-AEJA=gm-AEJ=g(DeAc)m(Anh)-AEJA (4-3, 4-3, 3-3)	4	0.0048	10.96	3578.5252	-1.0	0.0044	1.0	2.298e-5
365	gm-AEJ=gm(Anh)-AEJ=gm(Anh)-AEJA (3-3, 3-3)	3	0.0046	12.19	2606.0753	-0.0	0.0194	0.2155	4.415e-6
234	gm-AEJA=g(DeAc)m-AEJL (4-3)	2	0.0044	11.46	1864.8426	0.2	0.008	0.5	9.061e-5
234	gm-AEJA=g(DeAc)m-AEJI (4-3)	2	0.0044	11.46	1864.8426	0.2	0.008	0.5	9.061e-5
428	gm-AEJA=gm-AEJ=g(DeAc)m-AEJL (4-3, 3-3)	3	0.0044	11.64	2717.2026	0.8	0.008	0.5	1.266e-5
428	gm-AEJA=gm-AEJ=g(DeAc)m-AEJI (4-3, 3-3)	3	0.0044	11.64	2717.2026	0.8	0.008	0.5	1.266e-5
671	gm-AEJA=gm-AEJA=gm(Anh)-AEJ=gm(Anh)-AEJ (4-3, 4-3, 3-3)	4	0.0043	12.57	3529.4738	0.8	0.005	0.7845	1.194e-5
658	gm-AEJA=gm-AEJ=g(DeAc)m-AEJ=g(DeAc)m-AEJA (4-3, 3-3, 3-3)	4	0.0042	8.88	3485.5038	0.4	0.0059	0.6473	1.736e-5
659	gm-AEJA=l-AEJA=g(DeAc)m-AEJ (4-3, 4-3)	3	0.0042	8.46	2266.9799	-0.7	0.0057	0.6698	1.712e-5
238	gm-AEJA=AEJL (4-3)	2	0.0041	9.69	1426.6563	0.9	0.0075	0.5	4.391e-6
238	gm-AEJA=AEJI (4-3)	2	0.0041	9.69	1426.6563	0.9	0.0075	0.5	4.391e-6
683	gm-AEJ=gm-AEJ=gm-AEJ=gm(Anh)-AEJF (3-3, 3-3, 3-3)	4	0.004	15.16	3554.4929	-0.3	0.0037	1.0	3.607e-5
604	gm-AEJA=gm-AEJ=gm-AEJ=g(DeAc)m-AEJ (4-3, 3-3, 3-3)	4	0.004	8.78	3456.4772	0.9	0.0125	0.2953	3.192e-5
463	gm-AEJA=gm-AEJA=gm-AEJ=gm(Anh)-AEJN (4-3, 4-3, 3-3)	4	0.0039	10.53	3663.5416	1.2	0.0036	1.0	5.019e-5
438	gm-AEJA=gm-AEJA=gm-AEJ (4-3, 4-3)	3	0.0037	9.26	2717.1662	0.5	0.0067	0.5	0.001623
438	gm-AEJA=gm-AEJ=gm-AEJA (4-3, 3-3)	3	0.0037	9.26	2717.1662	0.5	0.0067	0.5	0.001623
634	gm-AEJA=gm-AEJA=gm-AEJ=gm(Anh)-AEJA (4-3, 4-3, 3-3)	4	0.0033	11.12	3620.5358	-0.3	0.0085	0.3581	3.65e-6
645	gm-AEJA=gm-AEJA=gm-AEJ=AEJ (4-3, 4-3, 3-3)	4	0.0032	8.38	3089.3294	0.7	0.0076	0.3921	1.298e-5
450	gm-AEJ=gm-AEJ=gm(Anh)-AEJL (3-3, 3-3)	3	0.003	14.33	2668.1498	0.3	0.0055	0.5	7.727e-6
450	gm-AEJ=gm-AEJ=gm(Anh)-AEJI (3-3, 3-3)	3	0.003	14.33	2668.1498	0.3	0.0055	0.5	7.727e-6
273	AEJA=l-AEJA (4-3)	2	0.0028	4.6	976.4349	0.0	0.0026	1.0	1.68e-6
658	gm-AEJA=gm-AEJA=g(DeAc)m-AEJ=g(DeAc)m-AEJ (4-3, 4-3, 3-3)	4	0.0023	8.88	3485.5038	0.4	0.0059	0.3527	9.46e-6
659	gm-AEJA=l-AEJ=g(DeAc)m-AEJA (4-3, 3-3)	3	0.0021	8.46	2266.9799	-0.7	0.0057	0.3302	8.443e-6
462	gm-AEJA=gm-AEJ=gm(Anh)-AEJL (4-3, 3-3)	3	0.002	14.42	2739.1869	-0.1	0.0037	0.5	1.455e-5
462	gm-AEJA=gm-AEJ=gm(Anh)-AEJI (4-3, 3-3)	3	0.002	14.42	2739.1869	-0.1	0.0037	0.5	1.455e-5
270	g(DeAc)m-AEJ=g(DeAc)m-AEJL (3-3)	2	0.002	10.26	1751.7949	1.0	0.0036	0.5	9.541e-6
270	g(DeAc)m-AEJ=g(DeAc)m-AEJI (3-3)	2	0.002	10.26	1751.7949	1.0	0.0036	0.5	9.541e-6
61	g(DeAc)m-AEJE	1	0.0018	6.11	957.4026	0.5	0.0181	0.0932	1.86e-5
481	gm-AEJ=g(DeAc)m-AEJQ (3-3)	2	0.0018	6.55	1808.7786	0.1	0.4926	0.003267	4.04e-6
397	gm-AEJA=gm-AEJ=g(DeAc)m-AEJV (4-3, 3-3)	3	0.0014	8.26	2703.1856	1.2	0.0118	0.112	4.627e-6
79	l-AEJD	1	0.0013	4.76	577.2231	0.4	0.0012	1.0	5.109e-6
230	l-AEJ=gm(Anh)-AEJA (3-3)	2	0.0013	9.79	1365.5671	0.3	0.0088	0.1334	3.889e-6
80	l-AEJR	1	0.0012	4.36	618.2973	-0.2	0.0011	1.0	8.778e-6
671	gm-AEJA=gm-AEJ=gm(Anh)-AEJ=gm(Anh)-AEJA (4-3, 3-3, 3-3)	4	0.0012	12.57	3529.4738	0.8	0.005	0.2155	3.278e-6
277	gm-AEJ=gm-AEJ=gm-AEJQ (3-3, 3-3)	3	0.0009	7.8	2703.1505	0.0	0.9572	0.0008316	2.429e-6
578	gm-AEJ=gm-AEJ=gm-AEJ=gm(Anh)-AEJA (3-3, 3-3, 3-3)	4	0.0008	10.89	3478.4616	0.1	0.0171	0.04443	2.177e-6
291	gm-AEJA=gm-AEJ=gm-AEJQ (4-3, 3-3)	3	0.0005	8.06	2774.1877	0.3	0.1732	0.00248	4.573e-6
323	gm-AEJA=gm-AEJ=g(DeAc)m-AEJQ (4-3, 3-3)	3	0.0002	7.8	2732.1771	-0.0	0.0424	0.003267	1.262e-6
