## Supplementary material for "Rhizobial enzyme reveals pH-driven catalytic switching and ʟ-amino acid incorporation by ʟ,ᴅ-transpeptidases": File S1. Muropeptide Quantifications: Ldt8.2.csv

Match	Structure	Oligo State	Corrected Abundance (%)	Consolidated RT (min)	Consolidated Theo (Da)	Consolidated Delta (ppm)	Raw Abundance (%)	Relative Likelihood	Likelihood
1	gm-AEJA	1	9.4168	5.55	941.4077	-0.6	8.7418	1.0	1.0
2	gm-AEJF	1	6.536	10.97	1017.439	-0.2	6.0675	1.0	0.06068
3	gm-AEJG	1	5.851	5.24	927.3921	-1.2	5.4316	1.0	0.05432
90	gm-AEJH	1	5.0821	5.17	1007.4295	-1.2	4.7178	1.0	0.04718
480	gm-AEJ=gm-AEJG (3-3)	2	4.9197	6.47	1779.7521	0.0	4.5671	1.0	0.002406
4	gm-AEJ	1	4.7718	5.16	870.3706	-1.0	4.4298	1.0	0.0443
91	gm-AEJA=gm-AEJA (4-3)	2	3.8208	7.38	1864.8062	0.4	3.5469	1.0	0.007642
92	gm-AEJA=gm-AEJG (4-3)	2	3.332	6.78	1850.7905	-0.1	3.1005	0.9976	0.004748
89	gm-AEJA=gm-AEJ (4-3)	2	2.6365	7.09	1793.7691	-0.1	4.8951	0.5	0.003872
89	gm-AEJ=gm-AEJA (3-3)	2	2.6365	7.09	1793.7691	-0.1	4.8951	0.5	0.003872
481	gm-AEJ=gm-AEJF (3-3)	2	2.5765	12.11	1869.799	0.1	2.3918	1.0	0.002688
5	gm-AEJN	1	2.2447	5.11	984.4135	-1.2	2.0838	1.0	0.02084
482	gm-AEJ=gm-AEJN (3-3)	2	2.0751	6.21	1836.7735	0.4	1.9264	1.0	0.0009231
483	gm-AEJ=gm-AEJH (3-3)	2	1.8212	6.12	1859.7895	0.1	1.6907	1.0	0.00209
484	gm-AEJ=gm-AEJ (3-3)	2	1.4871	6.62	1722.7306	0.1	1.3805	1.0	0.001962
485	gm-AEJA=gm-AEJF (4-3)	2	1.4062	12.53	1940.8361	0.2	1.3054	1.0	0.005304
279	gm-AEJA=gm-AEJ=gm-AEJG (4-3, 3-3)	3	1.3263	7.56	2703.1505	0.0	1.2322	0.9992	0.003992
280	gm-AEJA=gm-AEJ=gm-AEJ (4-3, 3-3)	3	1.2902	7.83	2646.1291	-0.1	1.2021	0.9964	0.001207
486	gm-AEJA=gm-AEJN (4-3)	2	0.9897	6.47	1907.8107	-0.4	0.9188	1.0	0.001822
281	gm-AEJA=gm-AEJH (4-3)	2	0.954	6.37	1930.828	-0.1	0.8856	1.0	0.004124
487	gm-AEJ=gm-AEJ=gm-AEJG (3-3, 3-3)	3	0.9431	7.45	2632.1121	-0.2	0.8755	1.0	0.002023
6	gm(Anh)-AEJA	1	0.9122	7.85	921.3815	0.9	0.8468	1.0	0.008468
7	gm(Anh)-AEJ	1	0.7803	6.96	850.3444	-0.5	0.7244	1.0	0.0003751
278	gm-AEJA=gm-AEJA=gm-AEJ (4-3, 4-3)	3	0.7262	8.12	2717.1662	-0.1	1.3483	0.5	8.698e-6
278	gm-AEJA=gm-AEJ=gm-AEJA (4-3, 3-3)	3	0.7262	8.12	2717.1662	-0.1	1.3483	0.5	8.698e-6
94	gm-AEJ=gm(Anh)-AEJF (3-3)	2	0.7116	14.84	1849.7728	0.2	0.6606	1.0	6.45e-5
8	g(DeAc)m-AEJA	1	0.6657	5.34	899.3971	-0.6	0.618	1.0	0.00618
93	gm-AEJA=gm(Anh)-AEJ (4-3)	2	0.6215	9.1	1773.7415	0.6	0.9187	0.628	0.0006333
96	gm-AEJ=gm(Anh)-AEJG (3-3)	2	0.6206	8.34	1759.7259	0.4	0.5761	1.0	0.0001144
10	l-AEJA	1	0.6078	5.29	533.2333	-1.0	0.5642	1.0	0.005642
282	gm-AEJA=gm-AEJ=gm-AEJF (4-3, 3-3)	3	0.557	12.89	2793.1975	0.1	0.5171	1.0	0.002091
488	gm-AEJ=gm-AEJ=gm-AEJF (3-3, 3-3)	3	0.5373	12.6	2722.159	-0.2	0.4988	1.0	0.00106
11	gm-AEJM	1	0.5341	7.7	1001.4111	0.8	0.4958	1.0	0.004958
12	gm	1	0.526	2.92	498.2061	-1.0	0.4883	1.0	0.004883
13	gm-AEJW	1	0.519	12.73	1056.4499	0.4	0.4818	1.0	0.004818
97	gm-AEJ=AEJG (3-3)	2	0.5146	5.39	1299.5566	-0.3	0.4777	1.0	1.949e-6
14	g(DeAc)m-AEJF	1	0.4641	10.23	975.4284	1.0	0.4308	1.0	0.000375
15	g(DeAc)m-AEJG	1	0.3931	5.11	885.3815	-1.8	0.3649	1.0	0.0003357
283	gm-AEJA=gm-AEJ=gm-AEJN (4-3, 3-3)	3	0.3756	7.45	2760.1707	0.2	0.3487	1.0	0.001684
99	gm-AEJ=gm(Anh)-AEJ (3-3)	2	0.3686	8.65	1702.7044	0.7	0.3422	1.0	0.0003209
93	gm-AEJ=gm(Anh)-AEJA (3-3)	2	0.3681	9.1	1773.7415	0.6	0.9187	0.372	0.0003751
16	l-AEJF	1	0.3664	11.82	609.2646	1.0	0.3401	1.0	0.0003423
95	gm-AEJA=AEJ (4-3)	2	0.3579	5.86	1313.5722	0.0	0.6239	0.5326	1.469e-5
100	gm-AEJA=l-AEJA (4-3)	2	0.3552	7.5	1456.6304	0.7	0.3297	1.0	0.0004932
17	gm-AEJY	1	0.3499	8.38	1033.4339	0.2	0.3248	1.0	0.003248
101	gm-AEJA=AEJA (4-3)	2	0.3399	6.11	1384.6093	-0.5	0.3155	1.0	2.544e-5
102	gm-AEJ=l-AEJG (3-3)	2	0.3215	6.53	1371.5777	-0.2	0.2985	1.0	9.32e-5
95	gm-AEJ=AEJA (3-3)	2	0.3142	5.86	1313.5722	0.0	0.6239	0.4674	1.289e-5
9	gm-AEJL	1	0.3053	10.01	983.4547	0.6	0.5669	0.5	0.005669
9	gm-AEJI	1	0.3053	10.01	983.4547	0.6	0.5669	0.5	0.005669
18	gmgm-AEJA	1	0.2879	6.31	1419.5876	0.3	0.2673	1.0	0.002673
103	gm-AEJ=AEJF (3-3)	2	0.2856	10.64	1389.6035	0.8	0.2651	1.0	1.147e-5
19	gm(Anh)-AEJG	1	0.2782	7.24	907.3658	0.8	0.2583	1.0	0.0004599
493	gm-AEJ=g(DeAc)m-AEJG (3-3)	2	0.2622	6.27	1737.7415	-0.1	0.2434	1.0	0.0001616
104	gm-AEJ=gm-AEJM (3-3)	2	0.2604	8.93	1853.7724	0.2	0.2417	1.0	0.0002196
492	gm-AEJ=g(DeAc)m-AEJA (3-3)	2	0.2573	6.75	1751.7572	-0.2	0.3144	0.7598	0.0002738
284	gm-AEJA=gm-AEJA=gm-AEJA (4-3, 4-3)	3	0.2565	8.38	2788.2033	-0.0	0.2381	1.0	0.003101
20	gm-AEJA=l-AEJG (4-3)	2	0.2543	6.86	1442.6148	-0.2	0.2384	0.9902	0.0001839
98	gm-AEJ=l-AEJA (3-3)	2	0.2518	7.18	1385.5933	0.3	0.3658	0.639	0.0002499
105	gm-AEJA=gm(Anh)-AEJA (4-3)	2	0.2392	9.54	1844.7786	1.1	0.2221	1.0	0.0007403
285	gm-AEJ=gm-AEJ=gm-AEJN (3-3, 3-3)	3	0.2367	7.3	2689.1336	0.1	0.2197	1.0	0.0008534
495	gm-AEJA=gm-AEJ=gm-AEJH (4-3, 3-3)	3	0.2313	7.35	2783.1867	0.7	0.2147	1.0	0.001478
106	gm-AEJ=gm(Anh)-AEJN (3-3)	2	0.2291	7.93	1816.7473	0.4	0.2127	1.0	3.938e-5
21	gm(Anh)-AEJH	1	0.2273	6.79	987.4033	-0.2	0.211	1.0	0.0003995
22	l-AEJG	1	0.2266	4.03	519.2177	-0.4	0.2104	1.0	0.0003065
23	gm-AEJK	1	0.2265	5.08	998.4656	-1.5	0.2103	1.0	0.002103
107	gm-AEJA=gm(Anh)-AEJG (4-3)	2	0.2182	8.81	1830.763	1.1	0.2026	1.0	0.0002258
24	gm-AEJR	1	0.2177	5.2	1026.4717	-1.2	0.2021	1.0	0.002021
108	gm-AEJ=gm-AEJY (3-3)	2	0.2175	9.38	1885.7953	-0.1	0.2019	1.0	0.0001439
286	gm-AEJ=gm(Anh)-AEJH (3-3)	2	0.2142	7.74	1839.7633	0.5	0.1988	1.0	9.347e-5
287	gm-AEJ=gm-AEJ=gm(Anh)-AEJG (3-3, 3-3)	3	0.2123	9.29	2612.0872	0.1	0.1971	1.0	0.0002552
496	gm-AEJ=gm-AEJ=gm-AEJH (3-3, 3-3)	3	0.2105	7.15	2712.1495	0.1	0.1954	1.0	0.0007489
109	gm-AEJA=AEJG (4-3)	2	0.2081	5.58	1370.5937	-1.1	0.1932	1.0	3.846e-6
288	gm-AEJA=gm-AEJ=gm(Anh)-AEJG (4-3, 3-3)	3	0.2064	9.58	2683.1243	0.6	0.1916	1.0	0.0005036
110	gm-AEJ=gm-AEJW (3-3)	2	0.2024	13.25	1908.8113	0.1	0.1879	1.0	0.0002134
289	gm-AEJA=gm-AEJA=gm-AEJG (4-3, 4-3)	3	0.2006	7.71	2774.1877	-0.0	0.1867	0.9976	0.002704
25	gmgm	1	0.1992	5.62	976.386	-0.6	0.1849	1.0	1.305e-5
291	gm-AEJA=g(DeAc)m-AEJA (4-3)	2	0.1869	7.06	1822.7943	0.3	0.1735	1.0	0.0005402
292	gm-AEJ=gm-AEJ=gm-AEJ (3-3, 3-3)	3	0.1794	7.53	2575.092	-0.2	0.1665	1.0	0.0006115
26	l-AEJ	1	0.174	3.3	462.1962	-0.4	0.1615	1.0	0.0002499
115	gm-AEJ=AEJ (3-3)	2	0.164	5.53	1242.5351	-1.1	0.1522	1.0	7.442e-6
295	gm-AEJ=l-AEJH (3-3)	2	0.1601	6.12	1451.6151	-0.2	0.1486	1.0	3.327e-5
27	gm(Anh)-AEJF	1	0.1568	15.54	997.4128	0.1	0.1456	1.0	0.0005138
116	gm-AEJ=l-AEJF (3-3)	2	0.1543	12.95	1461.6246	0.6	0.1432	1.0	0.0001507
28	gmgm-AEJF	1	0.1529	11.69	1495.6189	0.2	0.1419	1.0	0.0001622
29	g(DeAc)mgm-AEJA	1	0.1513	5.73	1377.577	-1.0	0.1405	1.0	0.001405
30	gm-AEJD	1	0.1441	5.29	985.3975	-2.3	0.1338	1.0	0.001338
98	gm-AEJA=l-AEJ (4-3)	2	0.1422	7.18	1385.5933	0.3	0.3658	0.361	0.0001412
117	gm-AEJ=l-AEJN (3-3)	2	0.1421	6.21	1428.5991	-0.2	0.1319	1.0	2.029e-5
500	gm-AEJA=g(DeAc)m-AEJG (4-3)	2	0.1324	6.56	1808.7786	0.1	0.1229	1.0	0.000319
290	gm-AEJA=gm-AEJ=gm(Anh)-AEJ (4-3, 3-3)	3	0.1306	10.01	2626.1029	0.0	0.1826	0.664	0.0002991
31	g(DeAc)mgm-AEJ	1	0.1306	5.34	1306.5399	-0.6	0.1212	1.0	6.224e-5
32	gm-AEJT	1	0.1241	5.29	971.4183	-1.2	0.1152	1.0	0.001152
297	gm-AEJ=g(DeAc)m-AEJH (3-3)	2	0.1239	5.89	1817.779	0.4	0.115	1.0	1.9e-5
33	g(DeAc)mgm-AEJF	1	0.1237	10.39	1453.6083	1.2	0.1148	1.0	8.525e-5
119	gm-AEJA=gm-AEJM (4-3)	2	0.1227	9.31	1924.8095	-0.2	0.1139	1.0	0.0004334
298	gm-AEJ=gm-AEJ=gm(Anh)-AEJF (3-3, 3-3)	3	0.1226	14.9	2702.1342	-0.1	0.1138	1.0	0.0002926
503	gm-AEJA=gm-AEJA=gm-AEJ=gm(Anh)-AEJF (4-3, 4-3, 3-3)	4	0.1191	6.17	3696.5671	-1.7	0.1106	1.0	3.934e-6
34	gm-AEJE	1	0.1185	6.44	999.4132	-0.5	0.11	1.0	0.0011
35	gmgm-AEJG	1	0.1159	5.88	1405.5719	-0.3	0.1076	1.0	0.0001452
36	gmgm-AEJ	1	0.1143	5.73	1348.5505	-1.3	0.1061	1.0	0.0001184
504	gm-AEJA=gmgm-AEJA (4-3)	2	0.1134	7.74	2342.9847	0.2	0.1053	1.0	0.0002337
505	gm-AEJ=gm-AEJD (3-3)	2	0.1093	6.5	1837.7576	-0.6	0.1015	1.0	5.927e-5
37	g(DeAc)m-AEJ	1	0.1066	4.79	828.36	-0.8	0.099	1.0	0.0002738
300	gm-AEJA=gm-AEJA=gm-AEJN (4-3, 4-3)	3	0.1062	7.54	2831.2078	0.5	0.0986	1.0	0.0008032
121	gm-AEJ=g(DeAc)m-AEJN (3-3)	2	0.1048	6.02	1794.763	0.2	0.0973	1.0	2.494e-5
122	gm-AEJ=l-AEJ (3-3)	2	0.1015	6.65	1314.5562	0.5	0.0942	1.0	7.154e-5
293	gm-AEJ=gmgm-AEJA (3-3)	2	0.1001	7.56	2271.9476	0.1	0.1657	0.5608	0.0001184
38	g(DeAc)mgm-AEJG	1	0.1	5.42	1363.5614	-0.6	0.0928	1.0	7.631e-5
123	gm-AEJA=gm(Anh)-AEJF (4-3)	2	0.0988	16.07	1920.8099	1.1	0.0917	1.0	0.0001273
296	gm-AEJA=gm-AEJA=gm(Anh)-AEJ (4-3, 4-3)	3	0.098	10.25	2697.14	0.7	0.1448	0.628	0.0005044
507	gm-AEJA=gm-AEJA=gm-AEJ=gm-AEJ (4-3, 4-3, 3-3)	4	0.0973	8.81	3569.5262	1.0	0.0907	0.9964	0.001047
508	gm-AEJ=gm-AEJK (3-3)	2	0.0967	6.05	1850.8256	0.2	0.0898	1.0	9.316e-5
39	gm(Anh)-AEJN	1	0.0958	6.78	964.3873	0.1	0.0889	1.0	0.0001765
40	gm-AEJV	1	0.0902	7.31	969.439	0.6	0.0837	1.0	0.000837
511	gm-AEJA=gm-AEJ=gm(Anh)-AEJN (4-3, 3-3)	3	0.0887	9.18	2740.1445	0.8	0.0823	1.0	0.0001859
512	gm-AEJA=gm-AEJD (4-3)	2	0.0885	6.8	1908.7947	-0.4	0.0822	1.0	0.000117
124	gm-AEJA=gm-AEJW (4-3)	2	0.0881	13.54	1979.8484	0.1	0.0818	1.0	0.0004212
114	gm-AEJ=gm-AEJL (3-3)	2	0.0836	11.11	1835.816	-0.3	0.1553	0.5	0.0001256
114	gm-AEJ=gm-AEJI (3-3)	2	0.0836	11.11	1835.816	-0.3	0.1553	0.5	0.0001256
126	gm-AEJA=gm-AEJY (4-3)	2	0.0824	9.8	1956.8324	0.1	0.0765	1.0	0.0002839
492	gm-AEJA=g(DeAc)m-AEJ (4-3)	2	0.0813	6.75	1751.7572	-0.2	0.3144	0.2402	8.654e-5
303	gm-AEJ=gm-AEJ=gm(Anh)-AEJN (3-3, 3-3)	3	0.0813	8.93	2669.1073	0.5	0.0755	1.0	9.422e-5
41	l-AEJH	1	0.0809	3.81	599.2551	-0.1	0.0751	1.0	0.0002662
127	gm-AEJA=gm(Anh)-AEJN (4-3)	2	0.0801	8.38	1887.7844	0.3	0.0744	1.0	7.771e-5
128	gm-AEJA=l-AEJN (4-3)	2	0.0798	6.54	1499.6363	-0.7	0.0741	1.0	4.004e-5
304	gm-AEJ=gmgm-AEJF (3-3)	2	0.0796	12.59	2347.9789	-0.1	0.0739	1.0	6.286e-5
129	gm-AEJA=l-AEJF (4-3)	2	0.079	13.53	1532.6617	0.6	0.0733	1.0	0.0002973
42	g(DeAc)m	1	0.0785	2.11	456.1955	-0.4	0.0729	1.0	3.018e-5
293	gm-AEJA=gmgm-AEJ (4-3)	2	0.0784	7.56	2271.9476	0.1	0.1657	0.4392	9.275e-5
516	gm-AEJA=gm-AEJ=g(DeAc)m-AEJG (4-3, 3-3)	3	0.0775	7.48	2661.1386	0.3	0.0719	1.0	0.0002128
517	gm-AEJA=gm-AEJK (4-3)	2	0.0772	6.28	1921.8627	0.1	0.0717	1.0	0.0001838
518	gm-AEJA=gm-AEJ=gm-AEJ=gm-AEJG (4-3, 3-3, 3-3)	4	0.0759	8.25	3555.5092	1.2	0.0705	1.0	0.0007653
306	gm-AEJ=gmgm-AEJG (3-3)	2	0.0733	7.12	2257.932	-0.4	0.068	1.0	4.766e-5
307	gm-AEJA=g(DeAc)mgm-AEJA (4-3)	2	0.0729	7.35	2300.9741	0.2	0.0677	1.0	0.0001228
308	gm-AEJ=g(DeAc)mgm-AEJG (3-3)	2	0.0723	6.56	2215.9214	-0.2	0.0671	1.0	4.111e-5
309	gm-AEJ=gm-AEJ=gm(Anh)-AEJ (3-3, 3-3)	3	0.0719	9.54	2555.0658	0.1	0.0667	1.0	0.0001516
130	gm-AEJA=g(DeAc)m-AEJN (4-3)	2	0.0714	6.28	1865.8001	0.4	0.0663	1.0	4.922e-5
43	gmgm-AEJH	1	0.0703	5.66	1485.6094	-0.3	0.0653	1.0	0.0001261
312	gm-AEJ=g(DeAc)m-AEJ (3-3)	2	0.0694	6.4	1680.72	-0.3	0.0644	1.0	4.386e-5
313	gm-AEJA=l-AEJH (4-3)	2	0.0688	6.41	1522.6522	-0.3	0.0639	1.0	6.565e-5
522	gm-AEJA=gm-AEJ=l-AEJG (4-3, 3-3)	3	0.0677	7.7	2294.9748	0.1	0.0631	0.9961	0.0002609
131	gm-AEJ=g(DeAc)m-AEJF (3-3)	2	0.0673	11.59	1827.7885	0.5	0.0625	1.0	0.0001908
523	gm-AEJ=gm-AEJT (3-3)	2	0.0661	6.56	1823.7783	-0.0	0.0614	1.0	5.103e-5
290	gm-AEJ=gm-AEJ=gm(Anh)-AEJA (3-3, 3-3)	3	0.0661	10.01	2626.1029	0.0	0.1826	0.336	0.0001514
315	gm-AEJA=g(DeAc)m-AEJH (4-3)	2	0.066	6.1	1888.8161	-0.2	0.0613	1.0	3.75e-5
132	gm-AEJ=gm-AEJ=gm(Anh)-AEJH (3-3, 3-3)	3	0.066	8.78	2692.1233	1.3	0.0613	1.0	8.806e-5
44	g(DeAc)mgm	1	0.0652	5.2	934.3754	-0.8	0.0605	1.0	6.861e-6
524	gm-AEJ=gm-AEJR (3-3)	2	0.0651	6.31	1878.8317	0.4	0.0604	1.0	8.953e-5
133	gm-AEJA=g(DeAc)m-AEJF (4-3)	2	0.0646	11.65	1898.8256	0.1	0.06	1.0	0.0003766
302	gm-AEJ=gm-AEJ=g(DeAc)m-AEJA (3-3, 3-3)	3	0.0617	7.63	2604.1185	-0.0	0.0877	0.6527	0.0001058
301	gm-AEJA=g(DeAc)mgm-AEJ (4-3)	2	0.061	7.09	2229.937	-0.0	0.0899	0.6299	0.000106
46	g(DeAc)m-AEJN	1	0.0606	4.56	942.403	-0.3	0.0563	1.0	0.0001288
525	gm-AEJA=gm-AEJ=gm-AEJ=gm-AEJ (4-3, 3-3, 3-3)	4	0.0599	8.64	3498.4891	0.9	0.0563	0.9869	0.0001456
134	gm-AEJA=AEJF (4-3)	2	0.0596	9.9	1460.6406	1.0	0.0553	1.0	2.264e-5
296	gm-AEJA=gm-AEJ=gm(Anh)-AEJA (4-3, 3-3)	3	0.058	10.25	2697.14	0.7	0.1448	0.372	0.0002988
135	gm-AEJ=gm(Anh)-AEJM (3-3)	2	0.057	11.59	1833.7449	0.4	0.0529	1.0	5.936e-6
527	gm-AEJ=gm-AEJ=l-AEJG (3-3, 3-3)	3	0.0563	7.56	2223.9377	0.2	0.0523	1.0	0.0001322
137	gm-AEJA=gm-AEJ=gm(Anh)-AEJH (4-3, 3-3)	3	0.0546	9.03	2763.1604	0.4	0.0507	1.0	0.0001738
318	gm-AEJA=gm-AEJ=AEJG (4-3, 3-3)	3	0.0535	6.7	2222.955	-0.1	0.0497	1.0	0.0004176
138	gm-AEJ=gm-AEJV (3-3)	2	0.0521	8.92	1821.8004	-0.3	0.0484	1.0	3.708e-5
529	gm-AEJA=gm-AEJA=gm-AEJH (4-3, 4-3)	3	0.052	7.47	2854.2238	0.1	0.0483	1.0	0.0007742
314	gm-AEJA=gm-AEJ=g(DeAc)m-AEJA (4-3, 3-3)	3	0.051	7.85	2675.1556	-0.1	0.0623	0.7598	0.0002088
305	gm-AEJA=gm-AEJ=l-AEJA (4-3, 3-3)	3	0.0499	8.41	2308.9918	0.1	0.0725	0.639	0.0002043
47	l-AEJN	1	0.0493	3.2	576.2391	-0.6	0.0458	1.0	0.0001176
531	gm-AEJ=gm-AEJ=gm-AEJ=gm-AEJG (3-3, 3-3, 3-3)	4	0.0491	8.02	3484.4721	0.9	0.0456	1.0	0.0003878
533	gm-AEJ=gm-AEJ=g(DeAc)m-AEJG (3-3, 3-3)	3	0.0487	7.35	2590.1015	-0.2	0.0452	1.0	0.0001078
140	gm-AEJ=gm-AEJK (3-3)	2	0.0484	7.21	1850.8269	0.1	0.0449	1.0	9.316e-5
321	gm-AEJA=gm-AEJ=gm(Anh)-AEJF (4-3, 3-3)	3	0.0475	15.11	2773.1713	0.4	0.0441	1.0	0.0005775
322	gm-AEJ=gm-AEJ=gm-AEJM (3-3, 3-3)	3	0.0463	9.74	2706.1311	0.8	0.043	1.0	0.0001071
48	g(DeAc)m-AEJH	1	0.0462	5.04	965.4189	-0.4	0.0429	1.0	0.0002916
323	gm-AEJA=gmgm-AEJG (4-3)	2	0.0455	7.35	2328.9691	-0.3	0.0422	1.0	9.406e-5
143	gm-AEJ=g(DeAc)mgm-AEJF (3-3)	2	0.0452	11.37	2305.973	-0.9	0.042	1.0	5.085e-5
125	gm-AEJA=gm-AEJL (4-3)	2	0.0431	11.53	1906.8531	0.0	0.0801	0.5	0.0002478
125	gm-AEJA=gm-AEJI (4-3)	2	0.0431	11.53	1906.8531	0.0	0.0801	0.5	0.0002478
538	gm-AEJA=gm-AEJ=gm-AEJM (4-3, 3-3)	3	0.043	10.07	2777.1682	1.1	0.0399	1.0	0.0002113
325	gm-AEJA=gm-AEJA=gm(Anh)-AEJA (4-3, 4-3)	3	0.0429	10.52	2768.1771	0.6	0.0398	1.0	0.0001942
144	gm-AEJ=gmgm-AEJH (3-3)	2	0.0424	6.72	2337.9694	-0.1	0.0394	1.0	2.893e-5
326	gm-AEJA=g(DeAc)mgm-AEJG (4-3)	2	0.0421	6.8	2286.9585	-0.5	0.0391	1.0	8.112e-5
539	gm-AEJ=gm-AEJ=gm-AEJ=gm-AEJF (3-3, 3-3, 3-3)	4	0.0421	6.24	3574.5191	-1.0	0.0391	1.0	0.000221
49	g(DeAc)m-AEJM	1	0.0416	7.4	959.4005	-0.2	0.0386	1.0	3.064e-5
50	gmgm-AEJN	1	0.0413	5.65	1462.5934	-0.4	0.0383	1.0	5.57e-5
329	gm-AEJA=gm-AEJA=gm(Anh)-AEJG (4-3, 4-3)	3	0.0402	9.81	2754.1614	0.6	0.0373	1.0	0.0001771
147	gm-AEJ=gm(Anh)-AEJY (3-3)	2	0.0396	12.2	1865.7677	0.1	0.0368	1.0	5.626e-6
330	gm-AEJ=gm-AEJ=gm-AEJW (3-3, 3-3)	3	0.0394	13.44	2761.1713	0.8	0.0366	1.0	8.324e-5
149	gm-AEJ=g(DeAc)mgm-AEJN (3-3)	2	0.0393	6.3	2272.9428	0.0	0.0365	1.0	1.555e-5
332	gm-AEJA=gm(Anh)-AEJH (4-3)	2	0.0393	8.19	1910.8004	0.2	0.0365	1.0	0.0001845
52	g(DeAc)mgm-AEJH	1	0.0381	5.27	1443.5988	-1.1	0.0354	1.0	6.629e-5
521	gm-AEJ=gm-AEJ=l-AEJA (3-3, 3-3)	3	0.0381	8.12	2237.9534	0.0	0.0635	0.557	0.0001035
53	g(DeAc)mgm-AEJN	1	0.0378	5.3	1420.5828	-1.2	0.0351	1.0	2.928e-5
543	gm-AEJA=gm-AEJR (4-3)	2	0.0369	6.59	1949.8688	0.3	0.0343	1.0	0.0001767
544	gm-AEJ=g(DeAc)mgm-AEJH (3-3)	2	0.0368	6.17	2295.9588	-0.6	0.0342	1.0	1.568e-5
54	l-AEJM	1	0.0365	7.83	593.2367	0.5	0.0339	1.0	2.797e-5
152	gm-AEJA=gmgm-AEJF (4-3)	2	0.0359	12.91	2419.016	0.3	0.0333	1.0	0.000124
301	gm-AEJ=g(DeAc)mgm-AEJA (3-3)	2	0.0358	7.09	2229.937	-0.0	0.0899	0.3701	6.224e-5
547	gm-AEJA=gm-AEJA=gm-AEJ=gm-AEJG (4-3, 4-3, 3-3)	4	0.0355	8.48	3626.5464	0.1	0.033	1.0	0.001076
336	gm-AEJA=gm-AEJT (4-3)	2	0.0352	6.85	1894.8154	0.1	0.0327	1.0	0.0001007
153	gm(Anh)-AEJ=gm(Anh)-AEJG (3-3)	2	0.0345	10.82	1739.6996	0.4	0.032	1.0	1.871e-5
302	gm-AEJA=gm-AEJ=g(DeAc)m-AEJ (4-3, 3-3)	3	0.0328	7.63	2604.1185	-0.0	0.0877	0.3473	5.63e-5
339	gm-AEJA=gm-AEJ=gm-AEJW (4-3, 3-3)	3	0.0327	13.76	2832.2071	1.1	0.0304	1.0	0.0001643
45	g(DeAc)m-AEJL	1	0.0322	9.44	941.4441	-0.2	0.0597	0.5	3.503e-5
45	g(DeAc)m-AEJI	1	0.0322	9.44	941.4441	-0.2	0.0597	0.5	3.503e-5
156	gm-AEJ=gmgm-AEJN (3-3)	2	0.032	6.82	2314.9534	-0.6	0.0297	1.0	1.697e-5
55	AEJA	1	0.0313	2.0	461.2122	-0.3	0.0291	1.0	0.000291
550	gm-AEJA=gm-AEJ=gm-AEJ=gm(Anh)-AEJG (4-3, 3-3, 3-3)	4	0.0311	10.06	3535.483	1.1	0.0289	1.0	0.0001723
342	gm-AEJ=gm-AEJ=AEJG (3-3, 3-3)	3	0.031	6.7	2151.9179	0.1	0.0288	1.0	0.0002116
157	gm-AEJ=gm-AEJE (3-3)	2	0.0307	7.67	1851.7745	0.1	0.0285	1.0	4.873e-5
521	gm-AEJA=gm-AEJ=l-AEJ (4-3, 3-3)	3	0.0303	8.12	2237.9534	0.0	0.0635	0.443	8.235e-5
56	g(DeAc)m-AEJY	1	0.0288	7.82	991.4234	-0.1	0.0267	1.0	2.007e-5
335	gm-AEJA=gm(Anh)-AEJ=gm(Anh)-AEJ (4-3, 3-3)	3	0.0284	12.2	2606.0753	-0.6	0.0329	0.8023	2.247e-5
305	gm-AEJA=gm-AEJA=l-AEJ (4-3, 4-3)	3	0.0282	8.41	2308.9918	0.1	0.0725	0.361	0.0001154
57	AEJF	1	0.0279	7.7	537.2435	0.0	0.0259	1.0	1.766e-5
141	AEJA=gm(Anh)-AEJ (4-3)	2	0.0277	7.82	1293.546	0.2	0.0431	0.5971	2.108e-6
158	gm(Anh)-AEJ=gm(Anh)-AEJ (3-3)	2	0.0277	11.1	1682.6782	0.1	0.0257	1.0	5.248e-5
344	gm-AEJA=gm-AEJ=g(DeAc)m-AEJN (4-3, 3-3)	3	0.0275	7.3	2718.1601	0.2	0.0255	1.0	8.506e-5
530	gm-AEJA=gm-AEJA=AEJ (4-3, 4-3)	3	0.0274	7.45	2236.9693	0.0	0.0478	0.5326	0.0002905
59	gm-AEJQ	1	0.0274	5.42	998.4292	-0.3	0.0254	1.0	0.000254
557	gm-AEJA=gm-AEJ=gm-AEJ=gm-AEJF (4-3, 3-3, 3-3)	4	0.0273	13.11	3645.5562	0.8	0.0253	1.0	0.000436
346	gm-AEJ=g(DeAc)mgm-AEJ (3-3)	2	0.0271	6.67	2158.8999	0.2	0.0252	1.0	5.369e-5
528	gm-AEJA=gm-AEJA=gm-AEJA=gm-AEJ (4-3, 4-3, 4-3)	4	0.0266	9.03	3640.562	0.6	0.0494	0.5	0.0005893
528	gm-AEJA=gm-AEJA=gm-AEJ=gm-AEJA (4-3, 4-3, 3-3)	4	0.0266	9.03	3640.562	0.6	0.0494	0.5	0.0005893
347	gm-AEJ=gm-AEJ=gmgm-AEJG (3-3, 3-3)	3	0.0264	7.7	3110.2933	0.2	0.0245	1.0	3.012e-5
60	g(DeAc)m-AEJW	1	0.0262	11.86	1014.4393	0.6	0.0243	1.0	2.978e-5
333	gm-AEJ=gm-AEJ=gmgm-AEJA (3-3, 3-3)	3	0.0261	8.37	3124.309	0.2	0.0348	0.6967	4.116e-5
349	gm-AEJA=gm-AEJ=gmgm-AEJG (4-3, 3-3)	3	0.0259	7.95	3181.3304	0.2	0.024	1.0	5.944e-5
154	l-AEJA=gm(Anh)-AEJ (4-3)	2	0.0256	9.52	1365.5671	0.5	0.0317	0.7493	4.087e-5
319	gm-AEJA=gm-AEJ=AEJ (4-3, 3-3)	3	0.0254	7.18	2165.9336	-0.3	0.0465	0.5074	0.0001331
562	gm-AEJA=gm-AEJA=gm-AEJ=gm-AEJY (4-3, 4-3, 3-3)	4	0.0253	5.14	3732.5882	-2.7	0.0235	1.0	1.635e-5
350	gm-AEJA=gm-AEJ=l-AEJN (4-3, 3-3)	3	0.025	7.51	2351.9963	0.6	0.0232	1.0	0.0001153
352	gm-AEJA=gmgm-AEJH (4-3)	2	0.0249	6.93	2409.0065	-0.1	0.0231	1.0	5.708e-5
319	gm-AEJ=gm-AEJ=AEJA (3-3, 3-3)	3	0.0247	7.18	2165.9336	-0.3	0.0465	0.4926	0.0001292
353	gm-AEJA=gm(Anh)-AEJ=gm(Anh)-AEJG (4-3, 3-3)	3	0.0247	11.53	2663.0968	0.4	0.0229	1.0	2.797e-5
530	gm-AEJA=gm-AEJ=AEJA (4-3, 3-3)	3	0.0241	7.45	2236.9693	0.0	0.0478	0.4674	0.0002549
164	gm-AEJA=g(DeAc)m-AEJA (4-3)	2	0.0235	8.99	1822.7956	2.9	0.0218	1.0	0.0005402
166	AEJ=gm(Anh)-AEJ (3-3)	2	0.0235	7.56	1222.5089	0.1	0.0218	1.0	1.217e-6
327	gm-AEJA=gm-AEJ=gmgm-AEJA (4-3, 3-3)	3	0.0234	8.6	3195.3461	1.0	0.0387	0.5608	8.123e-5
142	gm-AEJ=gm(Anh)-AEJL (3-3)	2	0.023	13.93	1815.7885	0.6	0.0427	0.5	4.142e-6
142	gm-AEJ=gm(Anh)-AEJI (3-3)	2	0.023	13.93	1815.7885	0.6	0.0427	0.5	4.142e-6
167	gm-AEJ=g(DeAc)mgm(Anh)-AEJA (3-3)	2	0.0226	8.93	2209.9122	-0.2	0.021	1.0	4.917e-6
569	gm-AEJ=gm-AEJ=gm-AEJ=gm(Anh)-AEJG (3-3, 3-3, 3-3)	4	0.0226	9.9	3464.4571	-1.6	0.021	1.0	8.731e-5
571	gm-AEJA=gm-AEJ=l-AEJH (4-3, 3-3)	3	0.0225	7.45	2375.0123	-0.4	0.0209	1.0	0.0001299
168	gm-AEJ=gmgm-AEJ (3-3)	2	0.0221	7.25	2200.9118	-0.3	0.0205	1.0	4.7e-5
359	gm-AEJA=gm-AEJA=gm(Anh)-AEJF (4-3, 4-3)	3	0.0215	16.09	2844.2084	0.5	0.02	1.0	8.016e-5
169	gm-AEJA=gm-AEJV (4-3)	2	0.0214	9.31	1892.8375	0.3	0.0199	1.0	7.317e-5
575	gm-AEJA=gm-AEJA=gm(Anh)-AEJN (4-3, 4-3)	3	0.0214	9.41	2811.1816	0.4	0.0199	1.0	6.504e-5
360	gm-AEJ=gm-AEJ=AEJF (3-3, 3-3)	3	0.0211	11.5	2241.9635	0.3	0.0196	1.0	0.0001174
361	gm-AEJA=gm-AEJ=gm-AEJ=gm-AEJN (4-3, 3-3, 3-3)	4	0.0209	7.92	3612.5307	0.8	0.0194	1.0	0.0001921
552	gm-AEJA=gm-AEJA=gm-AEJ=gm(Anh)-AEJ (4-3, 4-3, 3-3)	4	0.0205	10.72	3549.5	0.8	0.0287	0.664	0.000106
171	gm-AEJA=g(DeAc)mgm-AEJF (4-3)	2	0.0204	11.73	2377.0054	0.5	0.0189	1.0	0.0001004
172	l-AEJ=gm(Anh)-AEJF (3-3)	2	0.0203	16.09	1441.5984	0.7	0.0188	1.0	2.351e-6
363	gm-AEJA=gm-AEJ=gm-AEJY (4-3, 3-3)	3	0.0201	10.58	2809.1924	0.6	0.0187	1.0	0.0001765
161	l-AEJA=g(DeAc)mgm-AEJ (4-3)	2	0.02	7.5	1821.7626	1.0	0.0247	0.7508	6.838e-6
174	gm-AEJ=gmgm(Anh)-AEJA (3-3)	2	0.0199	9.62	2251.9214	0.8	0.0185	1.0	5.449e-6
365	gm-AEJA=gm-AEJA=gm-AEJF (4-3, 4-3)	3	0.0198	13.15	2864.2346	0.7	0.0184	1.0	0.001141
176	gm-AEJ=l-AEJM (3-3)	2	0.0195	9.36	1445.5967	0.4	0.0181	1.0	1.502e-5
51	l-AEJL	1	0.0193	10.69	575.2803	1.0	0.0359	0.5	3.198e-5
51	l-AEJI	1	0.0193	10.69	575.2803	1.0	0.0359	0.5	3.198e-5
177	gm-AEJA=g(DeAc)mgm-AEJN (4-3)	2	0.019	6.57	2343.98	-0.5	0.0176	1.0	3.068e-5
578	gm-AEJA=gm-AEJA=AEJA (4-3, 4-3)	3	0.0189	7.5	2308.0065	-0.0	0.0175	1.0	0.0002758
179	gm-AEJA=gm-AEJQ (4-3)	2	0.0187	7.05	1921.8276	1.4	0.0174	1.0	2.22e-5
369	gm-AEJ=gm-AEJ=gm-AEJT (3-3, 3-3)	3	0.0187	7.64	2676.1397	0.5	0.0174	1.0	2.72e-5
141	AEJ=gm(Anh)-AEJA (3-3)	2	0.0187	7.82	1293.546	0.2	0.0431	0.4029	1.423e-6
373	gm-AEJ=gm-AEJ=gm-AEJK (3-3, 3-3)	3	0.0185	7.92	2703.1856	1.2	0.0172	1.0	3.978e-5
327	gm-AEJA=gm-AEJA=gmgm-AEJ (4-3, 4-3)	3	0.0183	8.6	3195.3461	1.0	0.0387	0.4392	6.363e-5
374	gm-AEJA=gm-AEJ=g(DeAc)mgm-AEJG (4-3, 3-3)	3	0.0182	7.54	3139.3199	0.2	0.0169	1.0	5.866e-5
62	AEJ	1	0.0181	5.33	390.1751	-0.5	0.0168	1.0	1.289e-5
376	gm-AEJ=gm-AEJ=g(DeAc)m-AEJN (3-3, 3-3)	3	0.0175	7.31	2647.123	0.5	0.0162	1.0	4.31e-5
63	l-AEJW	1	0.0171	13.96	648.2755	1.0	0.0159	1.0	2.718e-5
377	gm-AEJ=gm-AEJ=gm-AEJ=gm-AEJN (3-3, 3-3, 3-3)	4	0.0171	7.66	3541.4936	0.4	0.0159	1.0	9.732e-5
64	l-AEJY	1	0.0166	8.61	625.2595	1.5	0.0154	1.0	1.833e-5
580	gm-AEJA=gm-AEJ=g(DeAc)m-AEJF (4-3, 3-3)	3	0.0165	12.6	2751.1856	-0.5	0.0153	1.0	5.464e-5
181	AEJA=l-AEJA (4-3)	2	0.0163	6.28	976.4349	-0.5	0.0151	1.0	1.642e-6
380	gm-AEJA=gm-AEJA=l-AEJA (4-3, 4-3)	3	0.0163	8.71	2380.0289	0.0	0.0151	1.0	0.0002882
314	gm-AEJA=gm-AEJA=g(DeAc)m-AEJ (4-3, 4-3)	3	0.0161	7.85	2675.1556	-0.1	0.0623	0.2402	6.602e-5
182	l-AEJ=gm(Anh)-AEJG (3-3)	2	0.0161	8.67	1351.5515	0.5	0.0149	1.0	4.172e-6
582	gm-AEJA=gm-AEJ=gm-AEJ=gm-AEJH (4-3, 3-3, 3-3)	4	0.0159	7.73	3635.5467	-0.2	0.0148	1.0	0.0001708
381	gmgm-AEJ=gmgm-AEJF (3-3)	2	0.0158	8.34	2826.1588	-3.0	0.0147	1.0	1.506e-6
566	gm-AEJA=gm-AEJ=gm-AEJ=gm(Anh)-AEJ (4-3, 3-3, 3-3)	4	0.0157	10.53	3478.4629	0.9	0.0214	0.6821	5.831e-5
551	gm-AEJ=gm-AEJ=gm-AEJL (3-3, 3-3)	3	0.0156	11.65	2688.1747	0.2	0.0289	0.5	3.44e-5
551	gm-AEJ=gm-AEJ=gm-AEJI (3-3, 3-3)	3	0.0156	11.65	2688.1747	0.2	0.0289	0.5	3.44e-5
348	gm-AEJA=gm-AEJ=g(DeAc)mgm-AEJ (4-3, 3-3)	3	0.0156	7.73	3082.2984	-0.1	0.0241	0.5992	2.203e-5
383	gm-AEJ=gm-AEJ=l-AEJF (3-3, 3-3)	3	0.0154	13.44	2313.9847	0.8	0.0143	1.0	6.343e-5
385	gm-AEJA=gm-AEJ=l-AEJF (4-3, 3-3)	3	0.0152	13.83	2385.0218	1.2	0.0141	1.0	0.0001252
587	gm-AEJA=gm-AEJA=gm-AEJ=gm-AEJF (4-3, 4-3, 3-3)	4	0.0148	13.25	3716.5933	0.6	0.0137	1.0	0.000452
186	gm-AEJ=l-AEJY (3-3)	2	0.0147	9.83	1477.6195	1.2	0.0136	1.0	6.822e-6
187	gm-AEJA=l-AEJM (4-3)	2	0.0147	9.83	1516.6338	0.6	0.0136	1.0	2.963e-5
66	gm(Anh)-AEJM	1	0.0144	11.47	981.3849	1.3	0.0134	1.0	4.198e-5
554	gm-AEJA=gm-AEJ=gm-AEJL (4-3, 3-3)	3	0.0143	11.65	2759.2118	0.1	0.0266	0.5	6.788e-5
554	gm-AEJA=gm-AEJ=gm-AEJI (4-3, 3-3)	3	0.0143	11.65	2759.2118	0.1	0.0266	0.5	6.788e-5
357	gm-AEJA=gm-AEJA=g(DeAc)mgm-AEJ (4-3, 4-3)	3	0.0141	7.98	3153.3355	0.9	0.0208	0.6299	4.951e-5
189	AEJA=gm(Anh)-AEJA (4-3)	2	0.014	8.18	1364.5831	0.2	0.013	1.0	2.464e-6
387	gm-AEJA=gm-AEJA=g(DeAc)m-AEJA (4-3, 4-3)	3	0.0138	8.03	2746.1928	0.4	0.0128	1.0	0.0001517
67	gm(Anh)-AEJY	1	0.0137	12.17	1013.4077	-0.7	0.0127	1.0	2.75e-5
190	l-AEJ=gm(Anh)-AEJH (3-3)	2	0.0136	8.03	1431.5889	0.6	0.0126	1.0	3.408e-6
160	gm(Anh)-AEJA=gm(Anh)-AEJ (4-3)	2	0.0135	11.66	1753.7153	-0.1	0.025	0.5	6.134e-5
160	gm(Anh)-AEJ=gm(Anh)-AEJA (3-3)	2	0.0135	11.66	1753.7153	-0.1	0.025	0.5	6.134e-5
191	AEJ=g(DeAc)m-AEJA (3-3)	2	0.0135	5.63	1271.5616	-0.8	0.0125	1.0	1.038e-6
68	gmgm(Anh)-AEJA	1	0.0132	8.58	1399.5614	0.6	0.0123	1.0	0.000123
389	gm-AEJ=gm-AEJ=l-AEJN (3-3, 3-3)	3	0.0131	7.41	2280.9592	-0.5	0.0122	1.0	5.843e-5
163	gm-AEJ=AEJL (3-3)	2	0.013	9.05	1355.6192	0.0	0.0242	0.5	3.167e-6
163	gm-AEJ=AEJI (3-3)	2	0.013	9.05	1355.6192	0.0	0.0242	0.5	3.167e-6
392	gm-AEJA=gm-AEJA=gm-AEJ=gm-AEJN (4-3, 4-3, 3-3)	4	0.0129	8.15	3683.5678	0.4	0.012	1.0	0.0003048
394	gm-AEJ=gm-AEJ=gmgm-AEJF (3-3, 3-3)	3	0.0127	12.91	3200.3436	-0.4	0.0118	1.0	3.274e-5
194	l-AEJA=g(DeAc)mgm-AEJA (4-3)	2	0.0126	7.7	1892.7998	-0.7	0.0117	1.0	7.927e-6
395	gm-AEJA=gm-AEJ=AEJF (4-3, 3-3)	3	0.0126	11.84	2313.0006	0.3	0.0117	1.0	0.0002317
70	g(DeAc)mgm(Anh)-AEJA	1	0.012	7.79	1357.5508	0.1	0.0111	1.0	0.000111
199	gm-AEJA=gm-AEJD (4-3)	2	0.0117	7.64	1908.796	0.7	0.0109	1.0	0.000117
396	gm-AEJA=gm-AEJ=gmgm-AEJF (4-3, 3-3)	3	0.0117	13.17	3271.3807	-0.3	0.0109	1.0	6.46e-5
398	gm-AEJA=gm-AEJ=gm-AEJ=gm(Anh)-AEJN (4-3, 3-3, 3-3)	4	0.0115	9.7	3592.5045	1.5	0.0107	1.0	6.6e-5
333	gm-AEJA=gm-AEJ=gmgm-AEJ (4-3, 3-3)	3	0.0114	8.37	3124.309	0.2	0.0348	0.3033	1.792e-5
71	g(DeAc)mgm-AEJM	1	0.0111	7.63	1437.5804	-0.1	0.0103	1.0	6.966e-6
72	gmgm-AEJM	1	0.011	8.54	1479.5909	0.5	0.0102	1.0	1.325e-5
401	gm-AEJ=gm(Anh)-AEJ=gm(Anh)-AEJ (3-3, 3-3)	3	0.011	11.49	2535.0382	0.1	0.0102	1.0	1.138e-5
203	l-AEJA=gm(Anh)-AEJA (4-3)	2	0.0108	10.0	1436.6042	0.0	0.01	1.0	4.778e-5
204	l-AEJ=g(DeAc)m-AEJG (3-3)	2	0.0108	6.27	1329.5671	-0.3	0.01	1.0	5.893e-6
574	gm-AEJA=gm-AEJ (4-3)	2	0.0107	7.71	1793.7677	0.1	0.0199	0.5	0.003872
574	gm-AEJ=gm-AEJA (3-3)	2	0.0107	7.71	1793.7677	0.1	0.0199	0.5	0.003872
205	l-AEJA=g(DeAc)m-AEJA (4-3)	2	0.0107	7.09	1414.6212	-0.2	0.0099	1.0	3.487e-5
606	gm-AEJA=gm-AEJA=gm-AEJ=gm(Anh)-AEJG (4-3, 4-3, 3-3)	4	0.0106	10.3	3606.5201	1.2	0.0098	1.0	0.0001675
211	gm-AEJA=gmgm(Anh)-AEJA (4-3)	2	0.0104	10.07	2322.9585	0.3	0.0097	1.0	1.075e-5
348	gm-AEJ=gm-AEJ=g(DeAc)mgm-AEJA (3-3, 3-3)	3	0.0104	7.73	3082.2984	-0.1	0.0241	0.4008	1.474e-5
552	gm-AEJA=gm-AEJ=gm-AEJ=gm(Anh)-AEJA (4-3, 3-3, 3-3)	4	0.0104	10.72	3549.5	0.8	0.0287	0.336	5.364e-5
405	gm(Anh)-AEJ=gm(Anh)-AEJH (3-3)	2	0.0103	10.07	1819.7371	0.5	0.0096	1.0	1.528e-5
212	gm(Anh)-AEJR	1	0.0102	7.08	1006.4455	-0.3	0.0095	1.0	1.711e-5
183	l-AEJ=g(DeAc)m-AEJA (3-3)	2	0.0102	6.82	1343.5841	-0.5	0.0148	0.6412	9.981e-6
173	gm-AEJ=l-AEJL (3-3)	2	0.0101	11.26	1427.6403	1.2	0.0188	0.5	7.951e-6
173	gm-AEJ=l-AEJI (3-3)	2	0.0101	11.26	1427.6403	1.2	0.0188	0.5	7.951e-6
61	gm(Anh)-AEJL	1	0.0101	13.37	963.4284	1.1	0.0187	0.5	4.801e-5
61	gm(Anh)-AEJI	1	0.0101	13.37	963.4284	1.1	0.0187	0.5	4.801e-5
616	gm-AEJ=gm-AEJ=l-AEJ (3-3, 3-3)	3	0.0099	7.56	2166.9162	0.2	0.0092	1.0	4.173e-5
410	gm-AEJ=gm-AEJ=gm-AEJV (3-3, 3-3)	3	0.0098	9.91	2674.1604	0.3	0.0091	1.0	2.144e-5
617	gm-AEJA=gm-AEJA=gm-AEJA=gm-AEJA (4-3, 4-3, 4-3)	4	0.0098	9.23	3711.5991	0.8	0.0091	1.0	0.0002081
214	gm-AEJ=g(DeAc)m-AEJM (3-3)	2	0.0097	8.41	1811.7605	0.6	0.009	1.0	1.71e-5
367	g(DeAc)mgm-AEJA=g(DeAc)mgm-AEJ (4-3)	2	0.0097	6.75	2666.1063	0.2	0.018	0.5	1.703e-6
367	g(DeAc)mgm-AEJ=g(DeAc)mgm-AEJA (3-3)	2	0.0097	6.75	2666.1063	0.2	0.018	0.5	1.703e-6
412	AEJA=g(DeAc)m-AEJA (4-3)	2	0.0097	5.62	1342.5988	-1.3	0.009	1.0	1.798e-6
618	gm-AEJA=gm-AEJA=AEJG (4-3, 4-3)	3	0.0097	6.95	2293.9908	-0.1	0.009	1.0	0.0001689
215	l-AEJ=gm(Anh)-AEJ (3-3)	2	0.0096	8.99	1294.53	0.9	0.0089	1.0	1.17e-5
388	gm-AEJA=AEJ=gm(Anh)-AEJ (4-3, 3-3)	3	0.0095	8.9	2145.906	0.2	0.0124	0.7124	1.906e-5
218	gm-AEJ=l-AEJW (3-3)	2	0.0094	14.45	1500.6355	-0.1	0.0087	1.0	7.043e-6
219	l-AEJ=gm(Anh)-AEJN (3-3)	2	0.0094	8.24	1408.5729	0.4	0.0087	1.0	1.436e-6
370	gm-AEJA=gm(Anh)-AEJA=gm(Anh)-AEJ (4-3, 4-3)	3	0.0094	12.59	2677.1124	-0.4	0.0174	0.5	1.093e-5
370	gm-AEJA=gm(Anh)-AEJ=gm(Anh)-AEJA (4-3, 3-3)	3	0.0094	12.59	2677.1124	-0.4	0.0174	0.5	1.093e-5
620	gm-AEJA=gm-AEJ=gm-AEJ=l-AEJG (4-3, 3-3, 3-3)	4	0.0094	8.55	3147.3348	0.9	0.0087	1.0	4.572e-5
621	gm-AEJA=gm-AEJA=gm-AEJ=gm-AEJH (4-3, 4-3, 3-3)	4	0.0094	8.0	3706.5838	0.2	0.0087	1.0	0.0001877
221	gm-AEJ=gm(Anh)-AEJ=gm(Anh)-AEJH (3-3, 3-3)	3	0.0093	10.66	2672.1005	-0.6	0.0086	1.0	4.253e-6
416	gm-AEJ=gm-AEJ=g(DeAc)m-AEJF (3-3, 3-3)	3	0.0092	11.89	2680.1498	-0.1	0.0085	1.0	2.769e-5
419	gm-AEJA=gm-AEJA=gm-AEJM (4-3, 4-3)	3	0.0092	10.39	2848.2132	-1.4	0.0085	1.0	2.797e-6
420	gm-AEJA=gm-AEJ=gm-AEJV (4-3, 3-3)	3	0.009	10.12	2745.1975	0.8	0.0084	1.0	4.231e-5
73	gmgm-AEJW	1	0.0087	13.2	1534.6298	0.8	0.0081	1.0	1.288e-5
623	gm-AEJA=gm-AEJA=gm(Anh)-AEJH (4-3, 4-3)	3	0.0086	9.28	2834.1976	0.5	0.008	1.0	3.191e-5
154	l-AEJ=gm(Anh)-AEJA (3-3)	2	0.0086	9.52	1365.5671	0.5	0.0317	0.2507	1.368e-5
423	gm-AEJ=gm(Anh)-AEJR (3-3)	2	0.0085	8.0	1858.8068	-0.2	0.0079	1.0	4.208e-6
625	gm-AEJA=gm-AEJ=gm-AEJ=gm(Anh)-AEJH (4-3, 3-3, 3-3)	4	0.0084	9.62	3615.5238	0.6	0.0078	1.0	5.359e-5
357	gm-AEJA=gm-AEJ=g(DeAc)mgm-AEJA (4-3, 3-3)	3	0.0083	7.98	3153.3355	0.9	0.0208	0.3701	2.908e-5
226	gm-AEJA=gm-AEJR (4-3)	2	0.008	6.46	1949.8702	0.3	0.0074	1.0	0.0001767
425	gm-AEJA=l-AEJ=gm(Anh)-AEJG (4-3, 3-3)	3	0.008	9.96	2274.9486	0.8	0.0074	1.0	1.303e-5
92	gm-AEJ=gm-AEJQ (3-3)	2	0.0079	6.78	1850.7905	-0.1	3.1005	0.002364	1.125e-5
77	g(DeAc)mgm-AEJW	1	0.0078	11.82	1492.6192	0.8	0.0072	1.0	6.769e-6
427	gm-AEJ=gm-AEJ=AEJ (3-3, 3-3)	3	0.0078	6.72	2094.8964	3.2	0.0072	1.0	6.742e-5
65	AEJL	1	0.0077	9.87	503.2591	1.1	0.0143	0.5	1.65e-6
65	AEJI	1	0.0077	9.87	503.2591	1.1	0.0143	0.5	1.65e-6
428	gm-AEJA=gm-AEJA=gmgm-AEJA (4-3, 4-3)	3	0.0074	8.81	3266.3832	0.9	0.0069	1.0	9.205e-5
630	gm-AEJA=gm-AEJA=gm-AEJA=gm-AEJG (4-3, 4-3, 4-3)	4	0.0074	8.7	3697.5835	1.1	0.0069	1.0	0.0001628
75	gm-AEJS	1	0.0074	5.34	957.4026	-0.5	0.0075	0.9169	7.5e-5
566	gm-AEJ=gm-AEJ=gm-AEJ=gm(Anh)-AEJA (3-3, 3-3, 3-3)	4	0.0073	10.53	3478.4629	0.9	0.0214	0.3179	2.718e-5
228	gm-AEJ=l-AEJR (3-3)	2	0.0073	6.34	1470.6573	0.8	0.0068	1.0	1.019e-6
432	gm-AEJ=gm-AEJ=gm-AEJ=gm(Anh)-AEJN (3-3, 3-3, 3-3)	4	0.0072	9.52	3521.4674	1.1	0.0067	1.0	3.344e-5
433	gm-AEJ=gm-AEJ=gmgm(Anh)-AEJA (3-3, 3-3)	3	0.0071	10.45	3104.2827	0.4	0.0066	1.0	8.195e-6
335	gm-AEJ=gm(Anh)-AEJ=gm(Anh)-AEJA (3-3, 3-3)	3	0.007	12.2	2606.0753	-0.6	0.0329	0.1977	5.537e-6
78	g(DeAc)mgm(Anh)-AEJF	1	0.007	14.71	1433.5821	0.2	0.0065	1.0	6.735e-6
437	gm-AEJ=l-AEJ=gm(Anh)-AEJG (3-3, 3-3)	3	0.007	9.65	2203.9115	0.9	0.0065	1.0	6.6e-6
633	gm-AEJA=gm-AEJA=l-AEJN (4-3, 4-3)	3	0.007	9.83	2423.0334	-3.5	0.0065	1.0	6.478e-5
438	gm-AEJA=gm-AEJA=gm-AEJW (4-3, 4-3)	3	0.0069	14.01	2903.2442	0.3	0.0064	1.0	7.151e-5
634	gm-AEJA=gm-AEJ=gm-AEJ=g(DeAc)m-AEJG (4-3, 3-3, 3-3)	4	0.0068	7.76	3513.4987	0.3	0.0063	1.0	3.951e-5
232	g(DeAc)mgm-AEJ=g(DeAc)mgm-AEJF (3-3)	2	0.0067	10.85	2742.1376	-0.7	0.0062	1.0	1.391e-6
233	gm-AEJ=gmgm-AEJM (3-3)	2	0.0067	9.54	2331.951	2.6	0.0062	1.0	4.518e-6
234	gm-AEJ=g(DeAc)mgm(Anh)-AEJF (3-3)	2	0.0067	14.28	2285.9421	-0.4	0.0062	1.0	2.879e-6
161	l-AEJ=g(DeAc)mgm-AEJA (3-3)	2	0.0066	7.5	1821.7626	1.0	0.0247	0.2492	2.269e-6
192	gm-AEJA=l-AEJL (4-3)	2	0.0066	12.53	1498.6774	-0.6	0.0123	0.5	1.569e-5
192	gm-AEJA=l-AEJI (4-3)	2	0.0066	12.53	1498.6774	-0.6	0.0123	0.5	1.569e-5
613	gm-AEJA=gm-AEJ=gm-AEJ=g(DeAc)m-AEJA (4-3, 3-3, 3-3)	4	0.0066	8.63	3527.5143	0.3	0.0094	0.6527	5.004e-5
236	l-AEJA=gm(Anh)-AEJG (4-3)	2	0.0066	9.16	1422.5886	-0.1	0.0061	1.0	1.457e-5
237	gm(Anh)-AEJA=gm(Anh)-AEJA (4-3)	2	0.0066	12.04	1824.7524	0.0	0.0061	1.0	7.171e-5
638	gm-AEJ=gm-AEJ=gm-AEJ=gm(Anh)-AEJ (3-3, 3-3, 3-3)	4	0.0066	10.01	3407.4258	0.6	0.0061	1.0	2.955e-5
69	g(DeAc)mgm-AEJL	1	0.0065	9.64	1419.624	1.0	0.0121	0.5	7.965e-6
69	g(DeAc)mgm-AEJI	1	0.0065	9.64	1419.624	1.0	0.0121	0.5	7.965e-6
612	gm-AEJA=gm-AEJA=gm-AEJA=gm(Anh)-AEJ (4-3, 4-3, 4-3)	4	0.0064	10.9	3620.5358	0.5	0.0094	0.628	7.949e-5
446	l-AEJ=g(DeAc)mgm-AEJF (3-3)	2	0.0064	12.85	1897.7939	1.0	0.0059	1.0	1.854e-6
604	gm-AEJA=gm-AEJ=gm-AEJ=l-AEJA (4-3, 3-3, 3-3)	4	0.0063	9.18	3161.3518	0.3	0.0105	0.557	3.092e-5
241	gm-AEJA=l-AEJY (4-3)	2	0.0062	10.22	1548.6567	1.7	0.0058	1.0	1.346e-5
448	gm-AEJ=gmgm(Anh)-AEJF (3-3)	2	0.0062	15.15	2327.9527	0.8	0.0058	1.0	1.772e-6
197	gm-AEJ=g(DeAc)m-AEJL (3-3)	2	0.0062	10.16	1793.8054	1.0	0.0115	0.5	1.322e-5
197	gm-AEJ=g(DeAc)m-AEJI (3-3)	2	0.0062	10.16	1793.8054	1.0	0.0115	0.5	1.322e-5
79	g(DeAc)mgm-AEJY	1	0.0061	8.06	1469.6032	-0.5	0.0057	1.0	4.563e-6
243	gm-AEJ=g(DeAc)m-AEJY (3-3)	2	0.0061	8.9	1843.7834	-0.1	0.0057	1.0	1.183e-5
453	gm-AEJA=gm-AEJA=l-AEJF (4-3, 4-3)	3	0.006	14.12	2456.0589	0.5	0.0056	1.0	6.408e-5
426	gm-AEJA=l-AEJA=g(DeAc)mgm-AEJ (4-3, 4-3)	3	0.006	9.07	2745.1611	1.0	0.0074	0.7508	1.621e-5
452	gm-AEJA=gm-AEJA=l-AEJG (4-3, 4-3)	3	0.006	7.86	2366.0133	0.2	0.0056	0.9902	0.0002064
80	gmgm-AEJY	1	0.0059	9.07	1511.6138	0.3	0.0055	1.0	8.682e-6
642	gm-AEJA=gm-AEJ=gm-AEJ=gm(Anh)-AEJF (4-3, 3-3, 3-3)	4	0.0059	14.9	3625.53	0.5	0.0055	1.0	4.283e-6
246	gm-AEJ=gmgm-AEJY (3-3)	2	0.0058	9.78	2363.9738	1.1	0.0054	1.0	2.436e-6
247	gm-AEJA=g(DeAc)m-AEJK (4-3)	2	0.0058	6.01	1879.8521	-0.3	0.0054	1.0	2.797e-6
248	g(DeAc)m-AEJ=g(DeAc)m-AEJG (3-3)	2	0.0058	5.97	1695.7309	-0.7	0.0054	1.0	3.613e-6
643	gm-AEJ=gm-AEJ=gm-AEJ=gm(Anh)-AEJF (3-3, 3-3, 3-3)	4	0.0058	14.84	3554.4929	0.1	0.0054	1.0	2.171e-6
399	gm-AEJA=gm-AEJA=gm-AEJL (4-3, 4-3)	3	0.0058	12.47	2830.2489	-0.4	0.0107	0.5	3.501e-5
399	gm-AEJA=gm-AEJA=gm-AEJI (4-3, 4-3)	3	0.0058	12.47	2830.2489	-0.4	0.0107	0.5	3.501e-5
183	l-AEJA=g(DeAc)m-AEJ (4-3)	2	0.0057	6.82	1343.5841	-0.5	0.0148	0.3588	5.586e-6
456	gm-AEJ=gm-AEJ=gm(Anh)-AEJM (3-3, 3-3)	3	0.0057	12.27	2686.1049	-0.0	0.0053	1.0	2.343e-5
457	gm-AEJ=gm-AEJ=g(DeAc)mgm(Anh)-AEJA (3-3, 3-3)	3	0.0056	9.35	3062.2722	0.7	0.0052	1.0	9.303e-6
458	gm-AEJA=gm-AEJ=gmgm(Anh)-AEJA (4-3, 3-3)	3	0.0055	10.66	3175.3199	0.5	0.0051	1.0	1.617e-5
459	gm-AEJA=gm-AEJA=gm-AEJ=gm(Anh)-AEJN (4-3, 4-3, 3-3)	4	0.0055	9.97	3663.5416	0.4	0.0051	1.0	7.195e-5
648	gm-AEJA=gm-AEJA=gm-AEJ=l-AEJG (4-3, 4-3, 3-3)	4	0.0055	8.99	3218.372	-0.9	0.0051	1.0	5.494e-5
417	gm-AEJA=AEJA=gm(Anh)-AEJ (4-3, 4-3)	3	0.0055	9.22	2216.9431	0.5	0.0085	0.5971	2.25e-5
81	l-AEJD	1	0.0054	4.1	577.2231	-0.1	0.005	1.0	7.549e-6
254	gm-AEJA=gm-AEJE (4-3)	2	0.0054	7.99	1922.8117	0.6	0.005	1.0	9.616e-5
208	gm-AEJ=gmgm-AEJL (3-3)	2	0.0053	11.43	2313.9959	0.4	0.0098	0.5	1.75e-6
208	gm-AEJ=gmgm-AEJI (3-3)	2	0.0053	11.43	2313.9959	0.4	0.0098	0.5	1.75e-6
650	gm-AEJ=gm-AEJ=gm(Anh)-AEJF (3-3, 3-3)	3	0.0053	14.05	2702.1328	-0.2	0.0049	1.0	0.0002926
257	l-AEJ=l-AEJF (3-3)	2	0.0052	14.12	1053.4502	0.2	0.0048	1.0	5.493e-6
651	gm-AEJA=gm-AEJ=g(DeAc)mgm-AEJF (4-3, 3-3)	3	0.0052	12.44	3229.3655	-0.1	0.0048	1.0	3.672e-5
258	gm-AEJA=gm(Anh)-AEJY (4-3)	2	0.0051	13.34	1936.8048	-1.2	0.0047	1.0	1.11e-5
604	gm-AEJA=gm-AEJA=gm-AEJ=l-AEJ (4-3, 4-3, 3-3)	4	0.005	9.18	3161.3518	0.3	0.0105	0.443	2.459e-5
259	gm-AEJA=gm(Anh)-AEJM (4-3)	2	0.005	12.72	1904.782	0.4	0.0046	1.0	1.171e-5
260	gm-AEJ=g(DeAc)mgm-AEJM (3-3)	2	0.005	8.45	2289.9404	-0.1	0.0046	1.0	4.563e-6
261	gm-AEJA=g(DeAc)m-AEJM (4-3)	2	0.005	8.96	1882.7976	0.4	0.0046	1.0	3.374e-5
654	gm-AEJ=gm-AEJ=gm-AEJ=l-AEJG (3-3, 3-3, 3-3)	4	0.005	8.32	3076.2977	0.2	0.0046	1.0	2.317e-5
411	gm-AEJ=gm-AEJ=gm(Anh)-AEJL (3-3, 3-3)	3	0.0049	14.18	2668.1498	0.1	0.0091	0.5	9.458e-6
411	gm-AEJ=gm-AEJ=gm(Anh)-AEJI (3-3, 3-3)	3	0.0049	14.18	2668.1498	0.1	0.0091	0.5	9.458e-6
656	gm-AEJA=gm-AEJ=gm(Anh)-AEJF (4-3, 3-3)	3	0.0048	14.43	2773.1699	0.2	0.0045	1.0	0.0005775
82	AEJG	1	0.0047	1.69	447.1965	-0.3	0.0044	1.0	1.581e-5
280	gm-AEJ=gm-AEJ=gm-AEJA (3-3, 3-3)	3	0.0047	7.83	2646.1291	-0.1	1.2021	0.003639	4.408e-6
449	gm-AEJA=l-AEJA=gm(Anh)-AEJ (4-3, 4-3)	3	0.0046	10.66	2288.9643	0.3	0.0057	0.7493	2.076e-5
465	gm-AEJ=g(DeAc)mgm(Anh)-AEJF (3-3)	2	0.0045	15.09	2285.9421	0.9	0.0042	1.0	2.879e-6
83	l-AEJQ	1	0.0044	2.21	590.2548	-3.2	0.0041	1.0	1.433e-6
664	gm-AEJA=gm-AEJ=g(DeAc)m-AEJN (4-3, 3-3)	3	0.0044	9.26	2718.1601	-1.4	0.0041	1.0	8.506e-5
644	gm-AEJA=gm-AEJ=gm(Anh)-AEJ=gm(Anh)-AEJ (4-3, 3-3, 3-3)	4	0.0044	12.39	3458.4367	1.0	0.0054	0.7557	8.917e-6
84	gmgm(Anh)-AEJF	1	0.0043	15.94	1475.5927	0.4	0.004	1.0	7.463e-6
264	gm-AEJA=l-AEJW (4-3)	2	0.0043	14.82	1571.6726	0.3	0.004	1.0	1.39e-5
467	gm-AEJA=gm-AEJ=gm(Anh)-AEJM (4-3, 3-3)	3	0.0043	12.88	2757.142	0.2	0.004	1.0	4.624e-5
468	gm-AEJA=gm-AEJA=g(DeAc)mgm-AEJA (4-3, 4-3)	3	0.0043	8.22	3224.3726	0.8	0.004	1.0	5.918e-5
74	gmgm-AEJL	1	0.0043	10.82	1461.6345	0.7	0.0079	0.5	1.515e-5
74	gmgm-AEJI	1	0.0043	10.82	1461.6345	0.7	0.0079	0.5	1.515e-5
223	gm-AEJA=gm(Anh)-AEJL (4-3)	2	0.0043	14.27	1886.8256	-0.2	0.0079	0.5	8.174e-6
223	gm-AEJA=gm(Anh)-AEJI (4-3)	2	0.0043	14.27	1886.8256	-0.2	0.0079	0.5	8.174e-6
451	gm-AEJA=l-AEJ=gm(Anh)-AEJ (4-3, 3-3)	3	0.0042	10.27	2217.9271	0.9	0.0057	0.6885	7.78e-6
470	gm-AEJ=gm-AEJ=gm(Anh)-AEJY (3-3, 3-3)	3	0.0042	12.88	2718.1277	-0.3	0.0039	1.0	1.63e-5
641	gm-AEJ=gm-AEJ=gm-AEJ=l-AEJA (3-3, 3-3, 3-3)	4	0.0041	8.96	3090.3147	0.3	0.0058	0.6608	1.567e-5
266	gm-AEJ=gm-AEJF (3-3)	2	0.0041	13.33	1869.8004	0.5	0.0038	1.0	0.002688
628	gm-AEJA=gm-AEJA=gm-AEJ=AEJ (4-3, 4-3, 3-3)	4	0.004	7.99	3089.3294	1.4	0.0073	0.5074	2.062e-5
628	gm-AEJA=gm-AEJ=gm-AEJ=AEJA (4-3, 3-3, 3-3)	4	0.0039	7.99	3089.3294	1.4	0.0073	0.4926	2.003e-5
388	gm-AEJ=AEJ=gm(Anh)-AEJA (3-3, 3-3)	3	0.0038	8.9	2145.906	0.2	0.0124	0.2876	7.693e-6
472	gm-AEJA=g(DeAc)mgm(Anh)-AEJA (4-3)	2	0.0038	9.19	2280.9479	-0.3	0.0035	1.0	9.703e-6
669	gm-AEJ=gm-AEJ=gm(Anh)-AEJM (3-3, 3-3)	3	0.0038	11.92	2686.1049	1.0	0.0035	1.0	2.343e-5
612	gm-AEJA=gm-AEJA=gm-AEJ=gm(Anh)-AEJA (4-3, 4-3, 3-3)	4	0.0038	10.9	3620.5358	0.5	0.0094	0.372	4.709e-5
417	gm-AEJA=AEJ=gm(Anh)-AEJA (4-3, 3-3)	3	0.0037	9.22	2216.9431	0.5	0.0085	0.4029	1.518e-5
670	gm-AEJ=gm-AEJ=g(DeAc)mgm-AEJF (3-3, 3-3)	3	0.0037	12.07	3158.3297	0.3	0.0034	1.0	1.861e-5
613	gm-AEJA=gm-AEJA=gm-AEJ=g(DeAc)m-AEJ (4-3, 4-3, 3-3)	4	0.0035	8.63	3527.5143	0.3	0.0094	0.3473	2.662e-5
665	gm-AEJA=gm-AEJA=gm(Anh)-AEJ=gm(Anh)-AEJ (4-3, 4-3, 3-3)	4	0.0035	12.56	3529.4738	0.7	0.004	0.8023	2.307e-5
85	g(DeAc)m-AEJK	1	0.0034	3.66	956.455	-0.3	0.0032	1.0	1.3e-5
268	l-AEJA=g(DeAc)mgm-AEJF (4-3)	2	0.0034	13.18	1968.8311	0.6	0.0032	1.0	6.477e-6
672	gm-AEJA=gm-AEJM (4-3)	2	0.0034	10.51	1924.8082	-0.7	0.0032	1.0	0.0004334
660	gm-AEJA=gm-AEJ=gm-AEJ=gmgm-AEJA (4-3, 3-3, 3-3)	4	0.0033	9.19	4047.7061	0.4	0.0044	0.6967	2.119e-5
271	g(DeAc)m-AEJ=g(DeAc)m-AEJF (3-3)	2	0.0032	10.69	1785.7779	0.3	0.003	1.0	4.265e-6
242	gm-AEJA=AEJL (4-3)	2	0.0031	9.45	1426.6563	0.0	0.0058	0.5	6.25e-6
242	gm-AEJA=AEJI (4-3)	2	0.0031	9.45	1426.6563	0.0	0.0058	0.5	6.25e-6
661	gm-AEJA=gm-AEJA=gm-AEJ=l-AEJA (4-3, 4-3, 3-3)	4	0.003	9.41	3232.3876	0.2	0.0043	0.639	4.05e-5
683	gm-AEJA=gm-AEJA=gm-AEJA=gm-AEJF (4-3, 4-3, 4-3)	4	0.0026	13.27	3787.6304	0.9	0.0024	1.0	1.608e-5
20	gm-AEJ=l-AEJQ (3-3)	2	0.0025	6.86	1442.6148	-0.2	0.2384	0.009778	1.816e-6
86	l-AEJR	1	0.0025	4.3	618.2973	-0.3	0.0023	1.0	1.14e-5
655	gm-AEJA=gm-AEJ=gm(Anh)-AEJL (4-3, 3-3)	3	0.0024	14.34	2739.1856	-0.1	0.0045	0.5	1.866e-5
655	gm-AEJA=gm-AEJ=gm(Anh)-AEJI (4-3, 3-3)	3	0.0024	14.34	2739.1856	-0.1	0.0045	0.5	1.866e-5
466	gm-AEJA=gm-AEJ=gm(Anh)-AEJL (4-3, 3-3)	3	0.0022	14.02	2739.1869	-0.1	0.004	0.5	1.866e-5
466	gm-AEJA=gm-AEJ=gm(Anh)-AEJI (4-3, 3-3)	3	0.0022	14.02	2739.1869	-0.1	0.004	0.5	1.866e-5
641	gm-AEJA=gm-AEJ=gm-AEJ=l-AEJ (4-3, 3-3, 3-3)	4	0.0021	8.96	3090.3147	0.3	0.0058	0.3392	8.042e-6
673	gm-AEJA=gm-AEJA=gm-AEJ=g(DeAc)mgm-AEJ (4-3, 4-3, 3-3)	4	0.0021	8.84	4005.7054	-1.2	0.0032	0.5992	1.262e-5
426	gm-AEJA=l-AEJ=g(DeAc)mgm-AEJA (4-3, 3-3)	3	0.002	9.07	2745.1611	1.0	0.0074	0.2492	5.38e-6
451	gm-AEJ=l-AEJ=gm(Anh)-AEJA (3-3, 3-3)	3	0.0019	10.27	2217.9271	0.9	0.0057	0.3115	3.521e-6
661	gm-AEJA=gm-AEJA=gm-AEJA=l-AEJ (4-3, 4-3, 4-3)	4	0.0017	9.41	3232.3876	0.2	0.0043	0.361	2.288e-5
269	gm-AEJ=g(DeAc)mgm-AEJL (3-3)	2	0.0017	10.19	2271.9853	0.1	0.0031	0.5	2.68e-6
269	gm-AEJ=g(DeAc)mgm-AEJI (3-3)	2	0.0017	10.19	2271.9853	0.1	0.0031	0.5	2.68e-6
270	gm-AEJA=g(DeAc)m-AEJL (4-3)	2	0.0017	10.42	1864.8426	-0.2	0.0031	0.5	2.609e-5
270	gm-AEJA=g(DeAc)m-AEJI (4-3)	2	0.0017	10.42	1864.8426	-0.2	0.0031	0.5	2.609e-5
449	gm-AEJA=l-AEJ=gm(Anh)-AEJA (4-3, 3-3)	3	0.0015	10.66	2288.9643	0.3	0.0057	0.2507	6.948e-6
660	gm-AEJA=gm-AEJA=gm-AEJ=gmgm-AEJ (4-3, 4-3, 3-3)	4	0.0014	9.19	4047.7061	0.4	0.0044	0.3033	9.228e-6
644	gm-AEJ=gm-AEJ=gm(Anh)-AEJ=gm(Anh)-AEJA (3-3, 3-3, 3-3)	4	0.0014	12.39	3458.4367	1.0	0.0054	0.2443	2.882e-6
673	gm-AEJA=gm-AEJ=gm-AEJ=g(DeAc)mgm-AEJA (4-3, 3-3, 3-3)	4	0.0014	8.84	4005.7054	-1.2	0.0032	0.4008	8.445e-6
279	gm-AEJ=gm-AEJ=gm-AEJQ (3-3, 3-3)	3	0.0011	7.56	2703.1505	0.0	1.2322	0.0008126	3.247e-6
87	l-AEJK	1	0.0009	2.85	590.2912	-0.1	0.0008	1.0	1.187e-5
665	gm-AEJA=gm-AEJ=gm(Anh)-AEJ=gm(Anh)-AEJA (4-3, 3-3, 3-3)	4	0.0009	12.56	3529.4738	0.7	0.004	0.1977	5.687e-6
525	gm-AEJ=gm-AEJ=gm-AEJ=gm-AEJA (3-3, 3-3, 3-3)	4	0.0008	8.64	3498.4891	0.9	0.0563	0.01314	1.938e-6
75	g(DeAc)m-AEJE	1	0.0007	5.34	957.4026	-0.5	0.0075	0.08311	6.798e-6
88	AEJH	1	0.0005	3.94	527.234	-1.2	0.0005	1.0	1.373e-5
289	gm-AEJA=gm-AEJ=gm-AEJQ (4-3, 3-3)	3	0.0005	7.71	2774.1877	-0.0	0.1867	0.002364	6.408e-6
507	gm-AEJA=gm-AEJ=gm-AEJ=gm-AEJA (4-3, 3-3, 3-3)	4	0.0004	8.81	3569.5262	1.0	0.0907	0.003639	3.824e-6
522	gm-AEJ=gm-AEJ=l-AEJQ (3-3, 3-3)	3	0.0003	7.7	2294.9748	0.1	0.0631	0.003942	1.033e-6
452	gm-AEJA=gm-AEJ=l-AEJQ (4-3, 3-3)	3	0.0001	7.86	2366.0133	0.2	0.0056	0.009778	2.038e-6
