## Supplementary material for "Rhizobial enzyme reveals pH-driven catalytic switching and ʟ-amino acid incorporation by ʟ,ᴅ-transpeptidases": File S1. Muropeptide Quantifications: Ldt8.3.csv

Match	Structure	Oligo State	Corrected Abundance (%)	Consolidated RT (min)	Consolidated Theo (Da)	Consolidated Delta (ppm)	Raw Abundance (%)	Relative Likelihood	Likelihood
1	gm-AEJA	1	13.5853	5.15	941.4077	0.1	12.6751	1.0	1.0
2	gm-AEJG	1	7.3961	4.67	927.3921	0.5	6.9006	1.0	0.06901
3	gm-AEJ	1	6.1835	4.5	870.3706	-0.3	5.7692	1.0	0.05769
4	gm-AEJF	1	5.4316	11.05	1017.439	0.7	5.0677	1.0	0.05068
78	gm-AEJA=gm-AEJA (4-3)	2	4.6955	7.26	1864.8062	0.4	4.3809	1.0	0.01607
79	gm-AEJ=gm-AEJG (3-3)	2	4.3089	6.35	1779.7534	-0.2	4.0202	1.0	0.003981
80	gm-AEJH	1	4.1373	4.51	1007.4295	0.2	3.8601	1.0	0.0386
81	gm-AEJA=gm-AEJG (4-3)	2	3.3957	6.67	1850.7905	0.3	3.1682	1.0	0.008747
77	gm-AEJA=gm-AEJ (4-3)	2	2.8861	6.91	1793.7691	-0.2	5.3854	0.5	0.007313
77	gm-AEJ=gm-AEJA (3-3)	2	2.8861	6.91	1793.7691	-0.2	5.3854	0.5	0.007313
5	gm-AEJN	1	2.1496	4.44	984.4135	0.5	2.0056	1.0	0.02006
82	gm-AEJ=gm-AEJF (3-3)	2	1.9184	12.15	1869.8004	-0.1	1.7899	1.0	0.002924
83	gm-AEJ=gm-AEJ (3-3)	2	1.752	6.49	1722.7319	0.5	1.6346	1.0	0.003328
84	gm-AEJ=gm-AEJN (3-3)	2	1.472	6.06	1836.7749	0.1	1.3734	1.0	0.001157
175	gm-AEJ=gm-AEJH (3-3)	2	1.2819	5.96	1859.7909	0.2	1.196	1.0	0.002227
6	gm(Anh)-AEJA	1	1.2639	7.91	921.3815	1.3	1.1792	1.0	0.01179
85	gm-AEJA=gm-AEJF (4-3)	2	1.1378	12.54	1940.8375	-0.3	1.0616	1.0	0.006423
7	gm	1	1.12	2.92	498.2061	0.1	1.045	1.0	0.01045
86	g(DeAc)m-AEJA	1	0.9891	4.8	899.3971	0.7	0.9228	1.0	0.009228
8	gm(Anh)-AEJ	1	0.8953	6.78	850.3444	0.3	0.8353	1.0	0.0006803
178	gm-AEJA=gm-AEJ=gm-AEJG (4-3, 3-3)	3	0.7388	7.75	2703.1505	0.6	0.6893	1.0	0.005096
89	gm-AEJA=gm-AEJN (4-3)	2	0.6859	6.35	1907.812	-0.2	0.6399	1.0	0.002542
179	gm-AEJA=gm-AEJH (4-3)	2	0.6406	6.22	1930.828	-0.1	0.5977	1.0	0.004893
90	gm-AEJA=AEJA (4-3)	2	0.6383	5.9	1384.6093	0.7	0.5955	1.0	0.000139
10	g(DeAc)m-AEJG	1	0.6088	4.43	885.3815	0.3	0.568	1.0	0.0006368
176	gm-AEJA=gm-AEJA=gm-AEJ (4-3, 4-3)	3	0.6076	8.36	2717.1662	0.3	1.1338	0.5	0.003413
176	gm-AEJA=gm-AEJ=gm-AEJA (4-3, 3-3)	3	0.6076	8.36	2717.1662	0.3	1.1338	0.5	0.003413
88	gm-AEJA=AEJ (4-3)	2	0.5629	5.58	1313.5722	1.0	0.7446	0.7053	0.0001515
87	gm-AEJA=gm(Anh)-AEJ (4-3)	2	0.5567	9.27	1773.7415	1.5	0.8531	0.6088	0.001059
92	gm-AEJ=AEJG (3-3)	2	0.5398	4.97	1299.5566	0.6	0.5036	1.0	9.623e-5
180	gm-AEJ=gm-AEJ=gm-AEJG (3-3, 3-3)	3	0.5167	7.48	2632.1134	0.5	0.4821	1.0	0.002319
93	gm-AEJ=gm(Anh)-AEJG (3-3)	2	0.494	8.63	1759.7259	0.9	0.4609	1.0	0.0002154
11	gmgm-AEJA	1	0.4755	6.12	1419.5876	0.9	0.4436	1.0	0.004436
12	g(DeAc)m-AEJ	1	0.4687	4.31	828.36	0.4	0.4373	1.0	0.0005324
177	gm-AEJA=gm-AEJ=gm-AEJ (4-3, 3-3)	3	0.4595	8.11	2646.1291	0.7	0.7501	0.5715	0.002072
13	gm-AEJM	1	0.4549	7.68	1001.4111	1.2	0.4244	1.0	0.004244
14	g(DeAc)m-AEJF	1	0.4396	10.24	975.4284	0.9	0.4101	1.0	0.0004676
94	gm-AEJ=gm(Anh)-AEJF (3-3)	2	0.4347	14.81	1849.7728	0.4	0.4056	1.0	0.0001008
15	g(DeAc)m-AEJA	1	0.4269	5.12	899.3971	-0.1	0.3983	1.0	0.009228
9	gm-AEJL	1	0.41	9.05	983.4547	1.4	0.7651	0.5	0.007651
9	gm-AEJI	1	0.41	9.05	983.4547	1.4	0.7651	0.5	0.007651
16	gm(Anh)-AEJG	1	0.4001	7.09	907.3658	1.0	0.3733	1.0	0.0008137
95	gm-AEJ=gm(Anh)-AEJ (3-3)	2	0.3951	8.85	1702.7044	0.7	0.3686	1.0	0.0004819
18	gm-AEJK	1	0.3737	4.32	998.4656	0.4	0.3487	1.0	0.003487
96	gm-AEJA=gm(Anh)-AEJA (4-3)	2	0.3672	9.72	1844.7786	1.4	0.3426	1.0	0.001495
97	gm-AEJA=g(DeAc)m-AEJA (4-3)	2	0.3661	6.94	1822.7956	0.0	0.3416	1.0	0.00117
98	gm-AEJA=AEJG (4-3)	2	0.362	5.26	1370.5937	0.4	0.3377	1.0	0.0002114
99	AEJ=AEJ (3-3)	2	0.3597	10.37	762.3396	0.4	0.3356	1.0	1.428e-6
87	gm-AEJ=gm(Anh)-AEJA (3-3)	2	0.3577	9.27	1773.7415	1.5	0.8531	0.3912	0.0006803
181	AEJA=AEJA=AEJV (4-3, 4-3)	3	0.3466	14.63	1375.6467	1.3	0.3234	1.0	2.193e-6
177	gm-AEJ=gm-AEJ=gm-AEJA (3-3, 3-3)	3	0.3445	8.11	2646.1291	0.7	0.7501	0.4285	0.001553
100	gm-AEJ=g(DeAc)m-AEJG (3-3)	2	0.3439	6.1	1737.7428	-0.3	0.3209	1.0	0.0003277
19	g(DeAc)mgm-AEJA	1	0.3227	5.39	1377.577	0.4	0.3011	1.0	0.003011
20	gmgm	1	0.3208	5.23	976.386	0.6	0.2993	1.0	4.636e-5
21	gm-AEJR	1	0.31	4.6	1026.4717	0.4	0.2892	1.0	0.002892
91	gm-AEJA=g(DeAc)m-AEJ (4-3)	2	0.3069	6.61	1751.7585	-0.1	0.5614	0.5101	0.0005543
22	AEJV	1	0.2973	8.75	489.2435	1.7	0.2774	1.0	1.525e-6
91	gm-AEJ=g(DeAc)m-AEJA (3-3)	2	0.2948	6.61	1751.7585	-0.1	0.5614	0.4899	0.0005324
102	AEJ=AEJV (3-3)	2	0.2867	15.37	861.408	0.4	0.2675	1.0	3.315e-6
103	gm-AEJA=gm(Anh)-AEJG (4-3)	2	0.2826	9.01	1830.763	1.2	0.2637	1.0	0.0004732
182	gm-AEJA=gm-AEJ=gm-AEJF (4-3, 3-3)	3	0.2645	12.91	2793.1975	0.4	0.2468	1.0	0.002269
183	gm-AEJA=gm-AEJA=gm-AEJA (4-3, 4-3)	3	0.2524	8.59	2788.2033	0.9	0.2355	1.0	0.005553
23	gm-AEJT	1	0.2359	4.74	971.4196	-0.2	0.2201	1.0	0.002201
88	gm-AEJ=AEJA (3-3)	2	0.2352	5.58	1313.5722	1.0	0.7446	0.2947	6.329e-5
105	gm-AEJ=AEJF (3-3)	2	0.2335	10.69	1389.6035	0.9	0.2179	1.0	0.0001191
24	gm-AEJW	1	0.2314	12.72	1056.4499	0.7	0.2159	1.0	0.002159
25	gm-AEJY	1	0.2262	8.44	1033.4339	1.9	0.211	1.0	0.00211
27	AEJF	1	0.2213	13.01	537.2435	0.7	0.2065	1.0	5.559e-5
184	gm-AEJA=gm-AEJ=gm-AEJN (4-3, 3-3)	3	0.2206	7.43	2760.1707	1.3	0.2058	1.0	0.001741
28	g(DeAc)m-AEJN	1	0.2198	4.27	942.403	0.3	0.2051	1.0	0.0001851
106	AEJA=AEJV (4-3)	2	0.2143	8.2	932.4451	1.1	0.1999	1.0	3.043e-6
186	gm-AEJ=gm-AEJ=gm-AEJF (3-3, 3-3)	3	0.2014	12.59	2722.1604	-0.1	0.1879	1.0	0.001033
17	AEJL	1	0.1999	8.31	503.2591	1.5	0.373	0.5	8.393e-6
17	AEJI	1	0.1999	8.31	503.2591	1.5	0.373	0.5	8.393e-6
29	gm(Anh)-AEJF	1	0.1872	15.41	997.4128	0.2	0.1747	1.0	0.0005976
188	gm-AEJA=gm-AEJA=gm-AEJG (4-3, 4-3)	3	0.1861	7.98	2774.1877	0.5	0.1736	1.0	0.004016
30	AEJG	1	0.1788	5.23	447.1965	0.5	0.1668	1.0	7.57e-5
107	gm-AEJ=gm-AEJM (3-3)	2	0.1699	9.08	1853.7724	0.5	0.1585	1.0	0.0002448
108	gm-AEJA=g(DeAc)m-AEJG (4-3)	2	0.1696	6.38	1808.78	-0.3	0.1582	1.0	0.0007199
110	gm-AEJ=g(DeAc)m-AEJF (3-3)	2	0.1651	11.32	1827.7885	1.0	0.154	1.0	0.0002366
31	gmgm-AEJF	1	0.163	11.8	1495.6189	0.6	0.1521	1.0	0.0002248
101	gm-AEJ=gm-AEJL (3-3)	2	0.1614	10.7	1835.816	0.0	0.3011	0.5	0.0002207
101	gm-AEJ=gm-AEJI (3-3)	2	0.1614	10.7	1835.816	0.0	0.3011	0.5	0.0002207
32	g(DeAc)m-AEJH	1	0.1599	4.3	965.4189	0.6	0.1492	1.0	0.0003562
111	gm-AEJ=gm(Anh)-AEJN (3-3)	2	0.1556	8.18	1816.7473	1.3	0.1452	1.0	4.84e-5
34	gmgm-AEJG	1	0.1538	5.63	1405.5719	0.8	0.1435	1.0	0.0003061
112	gm-AEJ=AEJ (3-3)	2	0.1523	5.21	1242.5351	0.2	0.1421	1.0	6.894e-5
35	gm(Anh)-AEJH	1	0.1516	6.58	987.4033	0.9	0.1414	1.0	0.0004552
36	gm-AEJV	1	0.149	7.14	969.439	1.1	0.139	1.0	0.00139
37	gm-AEJD	1	0.1486	4.67	985.3975	0.1	0.1386	1.0	0.001386
38	g(DeAc)m	1	0.1426	1.79	456.1955	1.2	0.133	1.0	9.643e-5
39	gmgm-AEJ	1	0.1374	5.44	1348.5505	-0.3	0.1282	1.0	0.0002559
114	gm-AEJA=gm-AEJM (4-3)	2	0.1369	9.47	1924.8095	0.5	0.1277	1.0	0.0005379
190	gm-AEJ=gm-AEJ=gm-AEJ (3-3, 3-3)	3	0.1326	7.63	2575.092	-0.2	0.1237	1.0	0.000943
115	gm-AEJA=gm(Anh)-AEJF (4-3)	2	0.1307	15.96	1920.8099	0.3	0.1219	1.0	0.0002214
40	AEJ	1	0.1281	2.42	390.1751	0.2	0.1195	1.0	6.329e-5
41	g(DeAc)mgm-AEJG	1	0.1273	4.97	1363.5614	0.3	0.1188	1.0	0.0002078
116	gm-AEJ=g(DeAc)m-AEJN (3-3)	2	0.1263	5.83	1794.763	1.0	0.1178	1.0	0.0001183
42	g(DeAc)mgm-AEJ	1	0.1255	4.83	1306.5399	0.7	0.1171	1.0	0.0001737
191	gm-AEJ=gm(Anh)-AEJH (3-3)	2	0.1238	7.91	1839.7633	1.2	0.1155	1.0	8.158e-5
193	gm-AEJA=gm-AEJ=gm(Anh)-AEJG (4-3, 3-3)	3	0.1209	9.76	2683.1243	0.4	0.1128	1.0	0.0005842
119	gm-AEJA=gmgm-AEJA (4-3)	2	0.1194	7.92	2342.9861	-0.0	0.1114	1.0	0.0005623
43	AEJA	1	0.1176	5.34	461.2122	0.7	0.1097	1.0	0.001097
194	gm-AEJ=g(DeAc)m-AEJ (3-3)	2	0.1168	6.22	1680.72	-0.0	0.109	1.0	0.0002523
120	gm-AEJ=gm-AEJY (3-3)	2	0.1139	9.54	1885.7953	0.4	0.1063	1.0	0.0001217
249	gm-AEJA=gm-AEJ=gm-AEJH (4-3, 3-3)	3	0.1137	7.32	2783.1867	1.3	0.1061	1.0	0.001516
122	gm-AEJ=gm-AEJW (3-3)	2	0.1088	13.26	1908.8113	-0.1	0.1015	1.0	0.0001246
44	g(DeAc)mgm-AEJF	1	0.1026	10.44	1453.6083	0.6	0.0957	1.0	0.0001526
126	gm-AEJ=gm-AEJT (3-3)	2	0.1024	6.45	1823.7796	0.1	0.0955	1.0	0.000127
198	gm-AEJ=g(DeAc)m-AEJH (3-3)	2	0.1011	5.65	1817.779	0.9	0.0943	1.0	8.608e-5
45	gm-AEJE	1	0.1009	6.07	999.4132	0.7	0.0941	1.0	0.000941
199	gm-AEJ=gm-AEJ=gm-AEJH (3-3, 3-3)	3	0.1001	7.06	2712.1509	0.3	0.0934	1.0	0.00069
200	gm-AEJ=gm-AEJ=gm(Anh)-AEJG (3-3, 3-3)	3	0.0988	9.51	2612.0872	0.1	0.0922	1.0	0.0002659
46	gmgm-AEJN	1	0.096	5.32	1462.5934	0.6	0.0896	1.0	8.897e-5
47	gmgm-AEJH	1	0.0956	5.32	1485.6094	0.6	0.0892	1.0	0.0001712
48	g(DeAc)m-AEJV	1	0.0946	5.16	927.4284	-0.2	0.0883	1.0	1.283e-5
189	gm-AEJA=gm-AEJA=gm(Anh)-AEJ (4-3, 4-3)	3	0.0923	10.48	2697.14	0.2	0.1415	0.6088	0.0006583
50	gm(Anh)-AEJN	1	0.0899	6.59	964.3873	1.2	0.0839	1.0	0.0002365
129	gm-AEJA=g(DeAc)m-AEJF (4-3)	2	0.0862	12.09	1898.8256	0.5	0.0804	1.0	0.0005198
109	gm-AEJA=gm-AEJL (4-3)	2	0.0842	11.15	1906.8531	-0.2	0.1571	0.5	0.0004849
109	gm-AEJA=gm-AEJI (4-3)	2	0.0842	11.15	1906.8531	-0.2	0.1571	0.5	0.0004849
130	gm-AEJA=gm(Anh)-AEJN (4-3)	2	0.0819	8.55	1887.7844	1.2	0.0764	1.0	0.0001063
131	gm-AEJA=g(DeAc)m-AEJN (4-3)	2	0.0816	6.1	1865.8001	0.7	0.0761	1.0	0.00026
117	gm-AEJ=gm-AEJK (3-3)	2	0.0804	5.86	1850.8269	0.3	0.1167	0.6425	0.0002012
51	g(DeAc)mgm	1	0.0794	4.56	934.3754	0.3	0.0741	1.0	3.146e-5
203	gm-AEJ=gm-AEJ=gm-AEJN (3-3, 3-3)	3	0.0771	7.42	2689.1336	0.3	0.0719	1.0	0.0007923
133	gm-AEJ=gm-AEJD (3-3)	2	0.0762	6.36	1837.7589	-0.1	0.0711	1.0	7.996e-5
52	AEJT	1	0.076	3.49	491.2227	0.7	0.0709	1.0	2.414e-6
53	l-AEJK	1	0.0751	4.95	590.2912	0.7	0.0701	1.0	1.001e-6
134	gm-AEJ=gm-AEJV (3-3)	2	0.0748	9.05	1821.8004	0.6	0.0698	1.0	8.019e-5
197	gm-AEJA=gm-AEJ=gm(Anh)-AEJ (4-3, 3-3)	3	0.0748	10.27	2626.1029	0.4	0.0985	0.7082	0.0004672
205	gm-AEJA=gm-AEJ=AEJG (4-3, 3-3)	3	0.0743	6.58	2222.955	0.4	0.0693	1.0	0.0006383
118	gm-AEJ=gmgm-AEJA (3-3)	2	0.0742	7.59	2271.9489	0.9	0.1132	0.6116	0.0002559
54	gm-AEJP	1	0.0726	13.14	967.4234	2.0	0.0677	1.0	0.000677
207	gm-AEJA=g(DeAc)mgm-AEJA (4-3)	2	0.0686	7.23	2300.9741	0.3	0.064	1.0	0.0003816
140	gm-AEJA=gm-AEJD (4-3)	2	0.0673	6.71	1908.796	-0.1	0.0628	1.0	0.0001757
209	gm-AEJA=gm-AEJ=g(DeAc)m-AEJG (4-3, 3-3)	3	0.0657	7.46	2661.14	0.5	0.0613	1.0	0.0004067
259	gm-AEJA=gm-AEJ=gm-AEJ=gm-AEJG (4-3, 3-3, 3-3)	4	0.0646	8.5	3555.5092	1.2	0.0603	1.0	0.0006111
55	l-AEJG	1	0.0634	3.82	519.2177	0.4	0.0622	0.9505	1.98e-5
141	gm-AEJ=gmgm-AEJG (3-3)	2	0.0623	7.04	2257.9333	-0.0	0.0581	1.0	8.279e-5
189	gm-AEJA=gm-AEJ=gm(Anh)-AEJA (4-3, 3-3)	3	0.0593	10.48	2697.14	0.2	0.1415	0.3912	0.000423
212	gm-AEJA=g(DeAc)m-AEJH (4-3)	2	0.0582	5.93	1888.8161	0.9	0.0543	1.0	0.0001891
143	gm-AEJA=gm-AEJY (4-3)	2	0.0554	9.98	1956.8324	0.4	0.0517	1.0	0.0002674
262	gm-AEJA=gm-AEJW (4-3)	2	0.0552	13.55	1979.847	0.3	0.0515	1.0	0.0002737
145	gm-AEJ=g(DeAc)m-AEJV (3-3)	2	0.055	6.78	1779.7885	0.9	0.0513	1.0	5.094e-5
196	gm-AEJA=gm-AEJA=g(DeAc)m-AEJ (4-3, 4-3)	3	0.0541	8.03	2675.1556	0.6	0.099	0.5101	0.000363
146	gm-AEJA=gm-AEJK (4-3)	2	0.0537	6.1	1921.864	0.3	0.0501	1.0	0.000442
147	gm-AEJA=gm-AEJT (4-3)	2	0.0533	6.75	1894.8167	-0.0	0.0497	1.0	0.000279
148	gm-AEJ=gm-AEJR (3-3)	2	0.0522	6.16	1878.8331	0.1	0.0487	1.0	0.0001668
196	gm-AEJA=gm-AEJ=g(DeAc)m-AEJA (4-3, 3-3)	3	0.052	8.03	2675.1556	0.6	0.099	0.4899	0.0003486
217	gm-AEJ=g(DeAc)mgm-AEJG (3-3)	2	0.049	6.42	2215.9214	0.3	0.0457	1.0	6.854e-5
265	gm-AEJA=gm-AEJ=gm(Anh)-AEJN (4-3, 3-3)	3	0.0488	9.34	2740.1445	0.7	0.0455	1.0	0.000184
218	gm-AEJA=gm-AEJA=gm-AEJN (4-3, 4-3)	3	0.0482	7.68	2831.2078	0.5	0.045	1.0	0.0008111
253	gm-AEJA=gm-AEJA=gm-AEJ=gm-AEJ (4-3, 4-3, 3-3)	4	0.048	9.05	3569.5262	1.0	0.0783	0.5715	0.0005434
219	gm-AEJ=AEJH (3-3)	2	0.0478	4.82	1379.594	0.2	0.0446	1.0	1.194e-5
220	gm-AEJ=gm-AEJ=gm(Anh)-AEJ (3-3, 3-3)	3	0.0478	9.75	2555.0658	0.1	0.0446	1.0	0.0002127
118	gm-AEJA=gmgm-AEJ (4-3)	2	0.0471	7.59	2271.9489	0.9	0.1132	0.3884	0.0001625
57	AEJR	1	0.0464	3.79	546.2762	0.6	0.0433	1.0	3.173e-6
267	gm-AEJ=gm-AEJ=g(DeAc)m-AEJG (3-3, 3-3)	3	0.0461	7.22	2590.1015	0.1	0.043	1.0	0.0001851
201	gm-AEJ=gm-AEJ=g(DeAc)m-AEJA (3-3, 3-3)	3	0.0455	7.82	2604.1185	0.2	0.0795	0.5346	0.0001587
117	gm-AEJA=g(DeAc)m-AEJV (4-3)	2	0.0447	5.86	1850.8269	0.3	0.1167	0.3575	0.0001119
151	gm-AEJ=gmgm-AEJF (3-3)	2	0.0436	12.56	2347.9802	-0.2	0.0407	1.0	8.775e-5
58	g(DeAc)mgm-AEJN	1	0.043	4.77	1420.5828	0.6	0.0401	1.0	6.039e-5
153	AEJ=gm(Anh)-AEJH (3-3)	2	0.0419	15.05	1359.5678	1.4	0.0391	1.0	1.69e-6
223	gm-AEJA=gm-AEJA=gm(Anh)-AEJA (4-3, 4-3)	3	0.0417	10.73	2768.1771	0.6	0.0389	1.0	0.0004342
224	gm-AEJA=gm(Anh)-AEJH (4-3)	2	0.0416	8.36	1910.8004	0.7	0.0388	1.0	0.0001792
154	gm-AEJA=l-AEJA (4-3)	2	0.0413	7.4	1456.6304	1.5	0.0385	1.0	3.638e-5
271	gm-AEJ=gm-AEJM (3-3)	2	0.0405	7.37	1853.7711	-1.8	0.0378	1.0	0.0002448
201	gm-AEJA=gm-AEJ=g(DeAc)m-AEJ (4-3, 3-3)	3	0.0397	7.82	2604.1185	0.2	0.0795	0.4654	0.0001382
60	gm(Anh)-AEJK	1	0.0397	8.37	978.4393	2.1	0.037	1.0	4.112e-5
228	gm-AEJA=gmgm-AEJG (4-3)	2	0.0391	7.32	2328.9691	0.0	0.0365	1.0	0.0001819
206	gm-AEJ=g(DeAc)mgm-AEJA (3-3)	2	0.0372	6.94	2229.937	-0.1	0.0643	0.5392	0.0001737
253	gm-AEJA=gm-AEJ=gm-AEJ=gm-AEJA (4-3, 3-3, 3-3)	4	0.036	9.05	3569.5262	1.0	0.0783	0.4285	0.0004074
63	g(DeAc)m-AEJM	1	0.0348	7.17	959.4005	1.0	0.0325	1.0	3.916e-5
158	gm-AEJA=gm-AEJV (4-3)	2	0.0346	9.44	1892.8375	0.7	0.0323	1.0	0.0001762
139	AEJA=AEJ (4-3)	2	0.0346	8.7	833.3767	1.1	0.0645	0.5	1.311e-6
139	AEJ=AEJA (3-3)	2	0.0346	8.7	833.3767	1.1	0.0645	0.5	1.311e-6
159	gm-AEJA=AEJF (4-3)	2	0.0345	9.96	1460.6406	1.4	0.0322	1.0	0.0002617
273	gm-AEJA=gm-AEJA=gm-AEJH (4-3, 4-3)	3	0.0345	7.52	2854.2238	1.0	0.0322	1.0	0.0007576
232	gm-AEJA=g(DeAc)mgm-AEJG (4-3)	2	0.0344	6.72	2286.9585	0.2	0.0321	1.0	0.0001506
234	gm-AEJA=gm-AEJA=gm(Anh)-AEJG (4-3, 4-3)	3	0.0343	10.05	2754.1614	0.3	0.032	1.0	0.0003342
274	gm-AEJA=gm-AEJA=gm-AEJ=gm-AEJG (4-3, 4-3, 3-3)	4	0.0335	8.75	3626.5576	-1.2	0.0313	1.0	0.0008737
236	gm-AEJ=gm-AEJ=gm(Anh)-AEJN (3-3, 3-3)	3	0.0334	9.15	2669.1073	0.8	0.0312	1.0	8.377e-5
163	gm-AEJ=gmgm-AEJ (3-3)	2	0.0324	7.17	2200.9118	0.5	0.0302	1.0	7.396e-5
206	gm-AEJA=g(DeAc)mgm-AEJ (4-3)	2	0.0318	6.94	2229.937	-0.1	0.0643	0.4608	0.0001484
278	gm-AEJ=gm-AEJ=gm-AEJ=gm-AEJF (3-3, 3-3, 3-3)	4	0.031	6.17	3574.5191	-0.3	0.0289	1.0	0.0001084
279	gm-AEJ=gm-AEJ=gm-AEJ=gm-AEJG (3-3, 3-3, 3-3)	4	0.0309	8.2	3484.4721	1.2	0.0288	1.0	0.0002781
197	gm-AEJ=gm-AEJ=gm(Anh)-AEJA (3-3, 3-3)	3	0.0308	10.27	2626.1029	0.4	0.0985	0.2918	0.0001925
64	l-AEJA	1	0.0308	6.59	533.2333	0.5	0.0287	1.0	0.000287
166	gm-AEJ=gmgm-AEJH (3-3)	2	0.0299	6.59	2337.9694	0.5	0.0279	1.0	5.146e-5
152	gm-AEJ=l-AEJA (3-3)	2	0.0296	7.03	1385.5933	1.0	0.0405	0.6817	1.656e-5
65	gm(Anh)-AEJP	1	0.0294	12.09	947.3971	1.7	0.0274	1.0	7.983e-6
239	gm-AEJ=gm-AEJ=gm(Anh)-AEJF (3-3, 3-3)	3	0.0294	14.78	2702.1342	0.1	0.0274	1.0	0.000234
67	AEJD	1	0.0292	2.36	505.202	-0.2	0.0272	1.0	1.52e-6
56	g(DeAc)m-AEJL	1	0.0288	8.39	941.4441	0.7	0.0538	0.5	7.06e-5
56	g(DeAc)m-AEJI	1	0.0288	8.39	941.4441	0.7	0.0538	0.5	7.06e-5
227	gm-AEJA=gm-AEJA=AEJ (4-3, 4-3)	3	0.0287	7.24	2236.9707	-0.0	0.0379	0.7053	0.0006657
167	gm(Anh)-AEJR	1	0.028	4.25	1006.4455	0.9	0.0261	1.0	3.41e-5
169	gm-AEJA=gm-AEJ=gm(Anh)-AEJH (4-3, 3-3)	3	0.0257	9.21	2763.1604	1.3	0.024	1.0	0.0001464
222	gm-AEJA=gm-AEJ=gmgm-AEJA (4-3, 3-3)	3	0.0257	8.82	3195.3461	0.9	0.0392	0.6116	8.776e-5
170	gm-AEJA=gm-AEJR (4-3)	2	0.0256	6.36	1949.8702	-0.3	0.0239	1.0	0.0003666
263	gm-AEJA=gm-AEJA=gm-AEJA=gm-AEJ (4-3, 4-3, 4-3)	4	0.0249	9.25	3640.5732	-1.5	0.0465	0.5	0.0007186
263	gm-AEJA=gm-AEJA=gm-AEJ=gm-AEJA (4-3, 4-3, 3-3)	4	0.0249	9.25	3640.5732	-1.5	0.0465	0.5	0.0007186
171	gm-AEJA=gmgm-AEJF (4-3)	2	0.0228	13.06	2419.016	0.7	0.0213	1.0	0.0001928
172	gm-AEJ=g(DeAc)mgm-AEJ (3-3)	2	0.0225	6.42	2158.9013	-0.1	0.021	1.0	6.756e-5
286	gm-AEJA=gm-AEJ=gm-AEJ=gm(Anh)-AEJG (4-3, 3-3, 3-3)	4	0.0223	10.53	3535.483	0.4	0.0208	1.0	0.0001169
70	AEJH	1	0.0222	3.95	527.234	0.9	0.0207	1.0	4.235e-5
160	AEJ=gm(Anh)-AEJA (3-3)	2	0.0204	7.72	1293.546	1.1	0.0314	0.606	1.409e-5
72	g(DeAc)mgm-AEJH	1	0.0203	4.66	1443.5988	0.5	0.0189	1.0	0.0001162
61	l-AEJL	1	0.0197	14.47	575.2803	0.8	0.0368	0.5	2.196e-6
61	l-AEJI	1	0.0197	14.47	575.2803	0.8	0.0368	0.5	2.196e-6
235	gm-AEJA=gm-AEJ=AEJ (4-3, 3-3)	3	0.0197	7.06	2165.9336	1.1	0.0313	0.5872	0.0001801
277	gm-AEJ=gm-AEJ=gm-AEJ=gm-AEJA (3-3, 3-3, 3-3)	4	0.017	8.89	3498.4891	0.8	0.0292	0.5418	0.0001854
238	gm-AEJA=gm-AEJ=g(DeAc)mgm-AEJA (4-3, 3-3)	3	0.0166	8.34	3153.3355	1.2	0.0288	0.5392	4.395e-5
222	gm-AEJA=gm-AEJA=gmgm-AEJ (4-3, 4-3)	3	0.0163	8.82	3195.3461	0.9	0.0392	0.3884	5.572e-5
165	AEJ=AEJL (3-3)	2	0.0152	16.76	875.4236	1.2	0.0283	0.5	2.229e-6
165	AEJ=AEJI (3-3)	2	0.0152	16.76	875.4236	1.2	0.0283	0.5	2.229e-6
277	gm-AEJA=gm-AEJ=gm-AEJ=gm-AEJ (4-3, 3-3, 3-3)	4	0.0143	8.89	3498.4891	0.8	0.0292	0.4582	0.0001568
238	gm-AEJA=gm-AEJA=g(DeAc)mgm-AEJ (4-3, 4-3)	3	0.0142	8.34	3153.3355	1.2	0.0288	0.4608	3.755e-5
235	gm-AEJ=gm-AEJ=AEJA (3-3, 3-3)	3	0.0138	7.06	2165.9336	1.1	0.0313	0.4128	0.0001266
152	gm-AEJA=l-AEJ (4-3)	2	0.0138	7.03	1385.5933	1.0	0.0405	0.3183	7.732e-6
160	AEJA=gm(Anh)-AEJ (4-3)	2	0.0133	7.72	1293.546	1.1	0.0314	0.394	9.163e-6
241	gm-AEJ=gm-AEJ=gmgm-AEJA (3-3, 3-3)	3	0.0125	8.42	3124.309	1.2	0.0228	0.5106	3.994e-5
227	gm-AEJA=gm-AEJ=AEJA (4-3, 3-3)	3	0.012	7.24	2236.9707	-0.0	0.0379	0.2947	0.0002781
241	gm-AEJA=gm-AEJ=gmgm-AEJ (4-3, 3-3)	3	0.012	8.42	3124.309	1.2	0.0228	0.4894	3.828e-5
174	gm-AEJ=AEJL (3-3)	2	0.0102	5.74	1355.6192	2.3	0.0191	0.5	0.0001076
174	gm-AEJ=AEJI (3-3)	2	0.0102	5.74	1355.6192	2.3	0.0191	0.5	0.0001076
75	g(DeAc)m-AEJK	1	0.0089	3.51	956.455	0.3	0.0083	1.0	3.218e-5
76	l-AEJ	1	0.0065	3.17	462.1962	0.0	0.0061	1.0	1.656e-5
55	AEJE	1	0.0033	3.82	519.2177	0.4	0.0622	0.04954	1.032e-6
