## Supplementary material for "Rhizobial enzyme reveals pH-driven catalytic switching and ʟ-amino acid incorporation by ʟ,ᴅ-transpeptidases": File S1. Muropeptide Quantifications: Ldt9.1.csv

Match	Structure	Oligo State	Corrected Abundance (%)	Consolidated RT (min)	Consolidated Theo (Da)	Consolidated Delta (ppm)	Raw Abundance (%)	Relative Likelihood	Likelihood
1	gm-AEJA	1	33.4461	5.13	941.4077	-0.8	31.402	1.0	1.0
2	g(DeAc)m-AEJA	1	20.4215	4.81	899.3971	-0.5	19.1734	1.0	3.0e-5
42	gm-AEJA=gm-AEJA (4-3)	2	13.3164	7.25	1864.8062	-0.4	12.5026	1.0	0.09861
3	gm(Anh)-AEJA	1	5.027	7.94	921.3815	-0.1	4.7198	1.0	0.0472
4	gm-AEJ	1	4.5992	4.44	870.3706	-0.7	4.3181	1.0	0.04318
114	gm-AEJA=g(DeAc)m-AEJA (4-3)	2	3.7349	6.98	1822.7943	0.1	3.5066	1.0	9.421e-6
43	gm-AEJA=gm(Anh)-AEJA (4-3)	2	2.6854	9.74	1844.7786	0.2	2.5213	1.0	0.01482
44	gm-AEJA=AEJA (4-3)	2	2.5134	5.91	1384.6093	0.4	2.3598	1.0	0.001396
5	l-AEJA	1	2.101	4.71	533.2333	0.0	1.9726	1.0	0.01973
115	gm-AEJA=gm-AEJA=gm-AEJA (4-3, 4-3)	3	1.7146	8.58	2788.2033	-0.1	1.6098	1.0	0.03926
6	g(DeAc)m-AEJ	1	1.6654	4.25	828.36	-0.3	1.5636	1.0	1.295e-6
7	gm(Anh)-AEJ	1	1.6408	6.81	850.3444	-0.2	1.5405	1.0	0.002038
45	gm-AEJA=l-AEJA (4-3)	2	0.9098	7.39	1456.6304	0.0	0.8542	1.0	0.006194
8	g(DeAc)mgm-AEJA	1	0.6975	5.42	1377.577	0.2	0.6549	1.0	0.006549
9	gm	1	0.6156	2.91	498.2061	-0.5	0.578	1.0	0.00578
116	gm-AEJA=gm-AEJA=gm(Anh)-AEJA (4-3, 4-3)	3	0.5843	10.72	2768.1771	0.3	0.5486	1.0	0.007917
117	gm-AEJA=gm-AEJA=g(DeAc)m-AEJA (4-3, 4-3)	3	0.4899	8.35	2746.1928	0.5	0.46	1.0	0.01101
10	AEJA	1	0.4735	2.0	461.2122	-0.4	0.4446	1.0	0.004446
47	gm-AEJA=g(DeAc)m(Anh)-AEJA (4-3)	2	0.3184	9.45	1802.7694	-0.1	0.2989	1.0	0.000136
11	gmgm-AEJA	1	0.2637	6.12	1419.5876	1.3	0.2476	1.0	0.002476
119	gm-AEJA=g(DeAc)mgm-AEJA (4-3)	2	0.2212	7.26	2300.9741	-0.8	0.2077	1.0	0.002057
48	AEJA=gm(Anh)-AEJA (4-3)	2	0.1881	8.35	1364.5831	0.6	0.1766	1.0	0.0002098
174	gm(Anh)-AEJA=gm(Anh)-AEJA (4-3)	2	0.1683	12.18	1824.7524	1.1	0.158	1.0	0.002228
12	AEJ	1	0.136	2.0	390.1751	-0.4	0.1277	1.0	0.000192
121	gm-AEJA=gm-AEJA=AEJA (4-3, 4-3)	3	0.1358	7.52	2308.0078	0.1	0.1275	1.0	0.00741
123	gm-AEJA=gm-AEJA=g(DeAc)m(Anh)-AEJA (4-3, 4-3)	3	0.1266	10.47	2726.1665	0.4	0.1189	1.0	0.0009386
13	l-AEJ	1	0.1192	3.31	462.1962	-0.2	0.1119	1.0	0.0008518
124	gm-AEJA=gm(Anh)-AEJA=gm(Anh)-AEJA (4-3, 4-3)	3	0.0948	12.57	2748.1495	1.1	0.089	1.0	0.0004962
15	g(DeAc)mgm-AEJ	1	0.0893	4.86	1306.5399	-0.8	0.0838	1.0	0.0002828
178	gm-AEJA=gmgm-AEJA (4-3)	2	0.0781	7.95	2342.9847	-0.4	0.0733	1.0	0.0007775
125	gm-AEJA=AEJA=gm(Anh)-AEJA (4-3, 4-3)	3	0.0715	9.66	2287.9802	-0.5	0.0671	1.0	0.0005546
180	gm-AEJA=gm-AEJA=gm-AEJA=gm-AEJA (4-3, 4-3, 4-3)	4	0.0669	9.43	3711.5991	0.5	0.0628	1.0	0.005055
129	gm-AEJA=gm-AEJA=l-AEJA (4-3, 4-3)	3	0.0599	8.88	2380.0289	0.9	0.0562	1.0	0.002682
51	AEJA=l-AEJA (4-3)	2	0.0534	5.81	976.4349	0.9	0.0501	1.0	8.77e-5
50	gm-AEJA=AEJ (4-3)	2	0.0528	5.81	1313.5722	1.1	0.0733	0.6762	0.000401
185	gm-AEJA=gm-AEJA=gm-AEJA=gm(Anh)-AEJA (4-3, 4-3, 4-3)	4	0.0506	11.23	3691.5841	-1.0	0.0475	1.0	0.0001272
53	gm-AEJ=gm-AEJV (3-3)	2	0.0491	9.3	1821.8004	-0.0	0.0461	1.0	6.434e-6
17	g(DeAc)m(Anh)-AEJA	1	0.0461	5.38	879.3709	0.3	0.0433	1.0	0.000433
54	l-AEJA=gm(Anh)-AEJA (4-3)	2	0.0455	10.18	1436.6042	1.4	0.0427	1.0	0.000931
55	gm-AEJA=g(DeAc)mgm(Anh)-AEJA (4-3)	2	0.0453	9.59	2280.9493	-0.1	0.0425	1.0	0.0001325
18	g(DeAc)mgm(Anh)-AEJA	1	0.0449	7.94	1357.5508	-0.7	0.0422	1.0	0.000422
19	gm-AEJS	1	0.0442	4.48	957.4026	0.1	0.0415	1.0	0.000415
187	gm-AEJA=gm-AEJA=gm(Anh)-AEJA (4-3, 4-3)	3	0.0431	8.35	2768.1758	-0.8	0.0405	1.0	0.007917
56	gm-AEJA=gmgm(Anh)-AEJA (4-3)	2	0.041	10.27	2322.9585	1.1	0.0385	1.0	0.0001046
20	gmgm(Anh)-AEJA	1	0.0355	8.71	1399.5614	0.7	0.0333	1.0	0.000333
21	gm-AEJT	1	0.035	6.72	971.4196	-0.6	0.0329	1.0	0.000329
22	gmgm	1	0.0345	5.13	976.386	0.6	0.0324	1.0	1.431e-5
189	gm-AEJA=gm-AEJA=gm-AEJA=g(DeAc)m-AEJA (4-3, 4-3, 4-3)	4	0.0276	9.2	3669.5885	0.6	0.0259	1.0	0.001444
24	gmgm-AEJ	1	0.0253	5.42	1348.5505	-0.8	0.0238	1.0	0.0001069
50	gm-AEJ=AEJA (3-3)	2	0.0253	5.81	1313.5722	1.1	0.0733	0.3238	0.000192
65	AEJ=AEJ (3-3)	2	0.0231	10.49	762.3396	0.5	0.0217	1.0	1.631e-6
186	gm-AEJA=gm-AEJ (4-3)	2	0.0218	6.93	1793.7677	-0.2	0.041	0.5	0.01356
186	gm-AEJ=gm-AEJA (3-3)	2	0.0218	6.93	1793.7677	-0.2	0.041	0.5	0.01356
25	g(DeAc)mgm(Anh)-AEJ	1	0.0208	6.9	1286.5137	0.1	0.0195	1.0	1.822e-5
137	gm-AEJA=gm-AEJA=g(DeAc)mgm-AEJA (4-3, 4-3)	3	0.0194	8.5	3224.3726	0.9	0.0182	1.0	0.0006522
63	gm-AEJA=gm(Anh)-AEJ (4-3)	2	0.0177	8.13	1773.7415	1.7	0.0236	0.7036	0.004837
194	gm-AEJA=gm-AEJA=gm-AEJA=g(DeAc)m(Anh)-AEJA (4-3, 4-3, 4-3)	4	0.0177	11.05	3649.5736	-1.3	0.0166	1.0	0.0003734
68	AEJA=AEJA (4-3)	2	0.0173	4.33	904.4138	-0.0	0.0162	1.0	1.977e-5
28	gm-AEJV	1	0.0159	8.32	969.439	0.8	0.0149	1.0	0.000149
30	g(DeAc)mgm	1	0.0153	4.54	934.3754	-0.1	0.0144	1.0	3.785e-5
70	gm-AEJ=gm-AEJ (3-3)	2	0.0148	6.51	1722.7319	0.7	0.0139	1.0	0.001865
198	gm-AEJA=gm-AEJA=gm(Anh)-AEJA=gm(Anh)-AEJA (4-3, 4-3, 4-3)	4	0.0146	12.92	3671.5467	1.3	0.0137	1.0	3.172e-5
141	gm(Anh)-AEJA=gm(Anh)-AEJA=gm(Anh)-AEJA (4-3, 4-3)	3	0.0145	14.36	2728.1233	1.3	0.0136	1.0	7.457e-5
71	gm-AEJA=gm-AEJS (4-3)	2	0.0141	6.68	1880.8011	0.5	0.0132	1.0	0.0001303
142	gm-AEJA=l-AEJA=gm(Anh)-AEJA (4-3, 4-3)	3	0.0133	11.17	2360.0014	1.7	0.0125	1.0	0.0001341
143	gm-AEJA=AEJA=g(DeAc)m(Anh)-AEJA (4-3, 4-3)	3	0.0118	9.29	2245.971	-0.1	0.0111	1.0	3.046e-5
74	AEJA=g(DeAc)mgm-AEJA (4-3)	2	0.0111	5.99	1820.7786	0.4	0.0104	1.0	2.912e-5
204	gm-AEJA=gm(Anh)-AEJA=gm(Anh)-AEJA (4-3, 4-3)	3	0.0108	10.45	2748.1495	-0.9	0.0101	1.0	0.0004962
205	gm-AEJA=g(DeAc)m-AEJ (4-3)	2	0.0108	6.65	1751.7572	0.3	0.0101	0.9997	0.00491
146	gm-AEJA=gm-AEJA=g(DeAc)mgm(Anh)-AEJA (4-3, 4-3)	3	0.0104	10.5	3204.3464	0.6	0.0098	1.0	0.0001335
76	AEJA=g(DeAc)m(Anh)-AEJA (4-3)	2	0.0103	7.64	1322.5725	2.4	0.0097	1.0	1.925e-6
147	gm-AEJA=AEJA=AEJA (4-3, 4-3)	3	0.0103	6.33	1827.8109	1.2	0.0097	1.0	5.087e-5
79	g(DeAc)mgm-AEJA=g(DeAc)mgm-AEJA (4-3)	2	0.0098	7.09	2737.1448	-0.1	0.0092	1.0	4.289e-5
34	g(DeAc)m(Anh)-AEJ	1	0.0097	4.65	808.3338	0.0	0.0091	1.0	1.87e-5
211	gm-AEJA=gm-AEJA=AEJA=gm(Anh)-AEJA (4-3, 4-3, 4-3)	4	0.0096	10.47	3211.3774	1.0	0.009	1.0	0.0002107
148	gm-AEJA=gm-AEJA=gmgm(Anh)-AEJA (4-3, 4-3)	3	0.0095	11.15	3246.3669	-1.4	0.0089	1.0	0.0001209
80	gm-AEJ=gm(Anh)-AEJ (3-3)	2	0.0089	7.62	1702.7044	0.7	0.0084	1.0	0.0006652
149	AEJA=gm(Anh)-AEJA=gm(Anh)-AEJA (4-3, 4-3)	3	0.0088	11.71	2267.954	0.8	0.0083	1.0	7.025e-6
35	gm-AEJR	1	0.0081	15.8	1026.4717	-1.8	0.0076	1.0	7.6e-5
63	gm-AEJ=gm(Anh)-AEJA (3-3)	2	0.0075	8.13	1773.7415	1.7	0.0236	0.2964	0.002038
88	l-AEJA=g(DeAc)m-AEJ (4-3)	2	0.007	16.3	1343.5841	1.7	0.0066	1.0	0.0003084
220	gm-AEJA=gm-AEJA=gm-AEJA=AEJA (4-3, 4-3, 4-3)	4	0.0069	8.43	3231.4036	0.1	0.0065	1.0	0.0004004
91	gm-AEJA=g(DeAc)m-AEJA (4-3)	2	0.0067	6.32	1822.7956	0.6	0.0063	1.0	9.421e-6
72	AEJA=AEJ (4-3)	2	0.0066	7.59	833.3767	2.1	0.0124	0.5	5.678e-6
72	AEJ=AEJA (3-3)	2	0.0066	7.59	833.3767	2.1	0.0124	0.5	5.678e-6
224	gm-AEJA=gm-AEJS (4-3)	2	0.0066	6.9	1880.7998	-0.0	0.0062	1.0	0.0001303
82	gm-AEJ=l-AEJA (3-3)	2	0.0063	6.93	1385.5933	-2.3	0.0083	0.7079	0.0008518
95	l-AEJA=g(DeAc)mgm-AEJA (4-3)	2	0.0062	7.8	1892.7998	1.5	0.0058	1.0	0.0001292
38	gmgm(Anh)-AEJ	1	0.0061	7.59	1328.5242	0.8	0.0057	1.0	1.438e-5
163	AEJA=g(DeAc)m-AEJ (4-3)	2	0.0055	5.49	1271.5616	0.3	0.0052	1.0	6.952e-5
165	gm-AEJA=gm-AEJA=gmgm-AEJA (4-3, 4-3)	3	0.005	9.08	3266.3931	-1.5	0.0047	1.0	0.0002302
103	l-AEJ=l-AEJ (3-3)	2	0.0049	5.46	906.3818	1.5	0.0046	1.0	1.252e-6
40	gm-AEJG	1	0.0048	4.62	927.3921	-0.4	0.0045	1.0	4.5e-5
104	gmgm-AEJA=AEJA (4-3)	2	0.0048	6.71	1862.7892	0.7	0.0045	1.0	1.101e-5
232	gm-AEJA=gm-AEJV (4-3)	2	0.0044	9.56	1892.8361	0.0	0.0041	1.0	4.679e-5
108	gm(Anh)-AEJA=gmgm(Anh)-AEJA (4-3)	2	0.0039	12.62	2302.9323	1.0	0.0037	1.0	1.572e-5
109	gm(Anh)-AEJA=gm(Anh)-AEJA (4-3)	2	0.0037	9.33	1824.7524	-0.8	0.0035	1.0	0.002228
111	gm-AEJA=gm-AEJV (4-3)	2	0.0033	10.13	1892.8375	0.4	0.0031	1.0	4.679e-5
41	l-AEJV	1	0.0032	4.25	561.2646	2.0	0.003	1.0	2.939e-6
112	g(DeAc)m-AEJA	1	0.0032	5.51	899.3971	0.4	0.003	1.0	3.0e-5
113	gm-AEJ=g(DeAc)m-AEJ (3-3)	2	0.0031	6.14	1680.7214	-0.2	0.0029	1.0	0.0006752
169	gm-AEJA=AEJA=l-AEJA (4-3, 4-3)	3	0.0029	7.72	1899.8321	0.9	0.0027	1.0	0.0001573
82	gm-AEJA=l-AEJ (4-3)	2	0.0026	6.93	1385.5933	-2.3	0.0083	0.2921	0.0003514
168	gm-AEJA=gm-AEJA=gm-AEJ (4-3, 4-3)	3	0.0015	8.04	2717.1662	0.1	0.0029	0.5	6.437e-5
168	gm-AEJA=gm-AEJ=gm-AEJA (4-3, 3-3)	3	0.0015	8.04	2717.1662	0.1	0.0029	0.5	6.437e-5
