## Supplementary material for "Rhizobial enzyme reveals pH-driven catalytic switching and ʟ-amino acid incorporation by ʟ,ᴅ-transpeptidases": File S1. Muropeptide Quantifications: Ldt9.2.csv

Match	Structure	Oligo State	Corrected Abundance (%)	Consolidated RT (min)	Consolidated Theo (Da)	Consolidated Delta (ppm)	Raw Abundance (%)	Relative Likelihood	Likelihood
1	gm-AEJA	1	40.8645	5.17	941.4077	-1.9	37.8491	1.0	1.0
146	gm-AEJA=gm-AEJA (4-3)	2	16.5817	7.25	1864.8048	-0.7	15.3581	1.0	0.1433
2	g(DeAc)m-AEJA	1	12.8352	4.86	899.3971	-1.3	11.8881	1.0	0.1189
3	gm(Anh)-AEJA	1	8.6947	7.93	921.3815	-0.8	8.0531	1.0	0.08053
41	gm-AEJA=gm(Anh)-AEJA (4-3)	2	3.6162	9.73	1844.7786	-0.3	3.3494	1.0	0.03048
4	gm-AEJ	1	2.795	4.54	870.3706	-1.3	2.5888	1.0	0.02589
147	gm-AEJA=gm-AEJA=gm-AEJA (4-3, 4-3)	3	2.3665	8.57	2788.202	-0.9	2.1919	1.0	0.05813
97	gm-AEJA=g(DeAc)m-AEJA (4-3)	2	1.917	7.0	1822.7943	-1.1	1.7755	1.0	0.045
42	gm-AEJA=AEJA (4-3)	2	1.7723	5.93	1384.6093	-0.7	1.6415	1.0	0.0007505
5	gm(Anh)-AEJ	1	1.0725	6.82	850.3444	-1.0	0.9934	1.0	0.002085
6	g(DeAc)mgm-AEJA	1	0.9868	5.46	1377.577	-0.9	0.914	1.0	0.00914
150	gm-AEJA=gm-AEJA=gm(Anh)-AEJA (4-3, 4-3)	3	0.8667	10.71	2768.1758	-0.1	0.8027	1.0	0.01268
8	l-AEJA	1	0.7513	4.79	533.2333	-0.5	0.6959	1.0	0.006959
9	g(DeAc)m-AEJ	1	0.4046	4.37	828.36	-0.6	0.3747	1.0	0.003078
10	gm	1	0.3948	2.89	498.2061	-0.7	0.3657	1.0	0.003657
11	gmgm-AEJA	1	0.3585	6.14	1419.5876	-0.2	0.332	1.0	0.00332
43	gm-AEJA=l-AEJA (4-3)	2	0.3531	7.4	1456.6304	-0.3	0.327	1.0	0.002634
98	gm-AEJA=gm-AEJA=g(DeAc)m-AEJA (4-3, 4-3)	3	0.2412	8.34	2746.1928	-0.2	0.2234	1.0	3.066e-5
44	gm(Anh)-AEJA=gm(Anh)-AEJA (4-3)	2	0.2364	12.17	1824.7524	0.5	0.219	1.0	0.006485
12	AEJA	1	0.2141	1.98	461.2122	-0.6	0.1983	1.0	0.001983
99	gm-AEJA=g(DeAc)mgm-AEJA (4-3)	2	0.2019	7.28	2300.9741	-1.8	0.187	1.0	0.003459
100	gm-AEJA=g(DeAc)m(Anh)-AEJA (4-3)	2	0.1567	9.44	1802.7681	-0.3	0.1451	1.0	0.0002116
46	AEJA=gm(Anh)-AEJA (4-3)	2	0.1311	8.35	1364.5831	0.2	0.1214	1.0	0.0001597
156	gm-AEJA=gmgm-AEJA (4-3)	2	0.1214	7.93	2342.9847	-1.5	0.1124	1.0	0.001257
157	gm-AEJA=gm-AEJA=AEJA (4-3, 4-3)	3	0.117	7.51	2308.0065	-0.0	0.1084	1.0	0.006213
101	gm-AEJA=gm(Anh)-AEJA=gm(Anh)-AEJA (4-3, 4-3)	3	0.1151	12.56	2748.1495	0.8	0.1066	1.0	0.0008289
104	AEJA=g(DeAc)m-AEJA (4-3)	2	0.0904	5.63	1342.5988	-0.5	0.0837	1.0	0.0002357
159	gm-AEJA=gm-AEJA=gm-AEJA=gm-AEJA (4-3, 4-3, 4-3)	4	0.0873	9.44	3711.5991	-0.3	0.0809	1.0	0.008296
47	g(DeAc)m-AEJA=g(DeAc)m-AEJA (4-3)	2	0.0866	6.66	1780.785	-0.2	0.0802	1.0	0.01413
161	gm-AEJA=gm-AEJA=gm-AEJA=gm(Anh)-AEJA (4-3, 4-3, 4-3)	4	0.0701	11.27	3691.5729	0.1	0.0649	1.0	7.91e-5
162	gm-AEJ=gm-AEJV (3-3)	2	0.0656	9.29	1821.799	-0.1	0.0608	1.0	4.116e-6
163	gm-AEJA=gm-AEJA=g(DeAc)m(Anh)-AEJA (4-3, 4-3)	3	0.0608	10.45	2726.1652	-0.2	0.0563	1.0	0.0005492
14	g(DeAc)m(Anh)-AEJA	1	0.0604	5.41	879.3709	-0.9	0.0559	1.0	0.000559
15	g(DeAc)mgm-AEJ	1	0.057	4.88	1306.5399	-1.4	0.0528	1.0	0.0002366
16	AEJ	1	0.0554	1.98	390.1751	-0.8	0.0513	1.0	5.134e-5
17	g(DeAc)mgm(Anh)-AEJA	1	0.0545	7.92	1357.5508	-1.6	0.0505	1.0	0.000505
106	gm-AEJA=AEJA=gm(Anh)-AEJA (4-3, 4-3)	3	0.0523	9.64	2287.9802	-1.4	0.0484	1.0	0.0004595
51	gm-AEJA=AEJ (4-3)	2	0.0512	5.82	1313.5722	0.2	0.06	0.7909	0.0001942
18	gm-AEJG	1	0.0509	4.7	927.3921	-0.6	0.0471	1.0	0.000471
107	gm-AEJA=g(DeAc)mgm(Anh)-AEJA (4-3)	2	0.0485	9.6	2280.9479	-0.9	0.0449	1.0	0.0001911
53	gmgm-AEJA=AEJA (4-3)	2	0.0464	8.05	1862.7892	-0.3	0.043	1.0	6.584e-6
19	gmgm(Anh)-AEJA	1	0.0436	5.46	1399.5614	-2.5	0.0404	1.0	0.000404
55	gm-AEJA=gmgm(Anh)-AEJA (4-3)	2	0.0372	10.3	2322.9585	-0.6	0.0345	1.0	0.0001529
20	g(DeAc)m	1	0.0341	2.1	456.1955	-0.8	0.0316	1.0	0.0004347
21	gm-AEJS	1	0.034	4.96	957.4026	-1.4	0.0315	1.0	0.000315
167	gm-AEJA=gm-AEJQ (4-3)	2	0.0325	6.93	1921.8263	-0.9	0.0301	1.0	0.0001128
22	gm-AEJQ	1	0.0322	4.98	998.4292	-1.6	0.0298	1.0	0.000298
168	g(DeAc)mgm-AEJA=g(DeAc)mgm-AEJA (4-3)	2	0.0319	7.15	2737.1435	-1.2	0.0295	1.0	8.354e-5
169	gm-AEJA=gm-AEJA=g(DeAc)mgm-AEJA (4-3, 4-3)	3	0.0299	8.47	3224.3713	0.2	0.0277	1.0	0.0007078
109	g(DeAc)m-AEJA=g(DeAc)mgm-AEJA (4-3)	2	0.029	7.02	2258.9636	-1.8	0.0269	1.0	0.001087
172	gm-AEJA=gm-AEJA=gm(Anh)-AEJA=gm(Anh)-AEJA (4-3, 4-3, 4-3)	4	0.0265	12.94	3671.5467	0.6	0.0245	1.0	1.249e-5
56	l-AEJA=g(DeAc)mgm-AEJA (4-3)	2	0.0261	7.79	1892.7998	1.0	0.0242	1.0	6.361e-5
111	gm-AEJA=gm-AEJA=l-AEJA (4-3, 4-3)	3	0.0229	8.89	2380.0289	0.3	0.0212	1.0	0.001238
174	gm-AEJA=gm-AEJA=gm(Anh)-AEJA (4-3, 4-3)	3	0.0226	8.35	2768.1692	1.2	0.0209	1.0	0.01268
176	gm-AEJA=gm-AEJS (4-3)	2	0.0211	7.09	1880.7998	-0.9	0.0195	1.0	0.0001192
24	l-AEJ	1	0.0188	3.28	462.1962	-0.5	0.0174	1.0	0.0001802
25	g(DeAc)mgm	1	0.0186	4.62	934.3754	-0.8	0.0172	1.0	3.342e-5
166	gm-AEJA=gm-AEJ (4-3)	2	0.0182	6.92	1793.7677	-0.9	0.0338	0.5	0.009798
166	gm-AEJ=gm-AEJA (3-3)	2	0.0182	6.92	1793.7677	-0.9	0.0338	0.5	0.009798
113	gm(Anh)-AEJA=gm(Anh)-AEJA=gm(Anh)-AEJA (4-3, 4-3)	3	0.0182	14.33	2728.1233	0.1	0.0169	1.0	0.0001764
114	l-AEJA=g(DeAc)m-AEJA (4-3)	2	0.0173	7.12	1414.6199	-0.5	0.016	1.0	0.0008273
26	gm-AEJV	1	0.0172	8.32	969.439	-0.4	0.0159	1.0	0.000159
60	l-AEJA=gm(Anh)-AEJA (4-3)	2	0.0172	10.2	1436.6042	0.0	0.0159	1.0	0.0005604
57	gm-AEJA=gm(Anh)-AEJ (4-3)	2	0.0163	9.23	1773.7415	-0.7	0.0235	0.6433	0.00376
62	gm-AEJT	1	0.0152	6.73	971.4183	0.4	0.0141	1.0	0.000141
184	gm-AEJA=gm-AEJA=g(DeAc)mgm(Anh)-AEJA (4-3, 4-3)	3	0.0149	10.54	3204.3451	-0.1	0.0138	1.0	0.0001699
27	gm-AEJN	1	0.0138	4.49	984.4135	-0.6	0.0128	1.0	0.000128
51	gm-AEJ=AEJA (3-3)	2	0.0135	5.82	1313.5722	0.2	0.06	0.2091	5.134e-5
185	gm-AEJA=gm-AEJA=gm-AEJA=g(DeAc)m-AEJA (4-3, 4-3, 4-3)	4	0.0132	9.22	3669.5885	0.1	0.0122	1.0	0.0008455
28	g(DeAc)mgm(Anh)-AEJ	1	0.0119	6.93	1286.5137	-1.0	0.011	1.0	1.307e-5
30	g(DeAc)m-AEJG	1	0.011	4.5	885.3815	-1.2	0.0102	1.0	5.599e-5
191	gm-AEJA=g(DeAc)m-AEJA=g(DeAc)m-AEJA (4-3, 4-3)	3	0.0099	7.9	2704.1808	-1.2	0.0092	1.0	0.0003035
72	AEJA=l-AEJA (4-3)	2	0.0096	5.83	976.4349	0.4	0.0089	1.0	1.38e-5
123	gm-AEJA=gm-AEJA=gmgm-AEJA (4-3, 4-3)	3	0.0096	9.06	3266.3832	0.2	0.0089	1.0	0.0004254
66	gm-AEJ=l-AEJA (3-3)	2	0.0095	6.92	1385.5933	-1.5	0.012	0.7323	0.0001802
73	AEJA=g(DeAc)mgm-AEJA (4-3)	2	0.0092	5.98	1820.7786	-0.4	0.0085	1.0	1.812e-5
31	g(DeAc)m-AEJK	1	0.0091	8.34	956.455	1.4	0.0084	1.0	6.895e-6
57	gm-AEJ=gm(Anh)-AEJA (3-3)	2	0.0091	9.23	1773.7415	-0.7	0.0235	0.3567	0.002085
32	gm-AEJT	1	0.009	7.06	971.4183	-1.7	0.0083	1.0	0.000141
124	gm-AEJA=g(DeAc)m-AEJA (4-3)	2	0.0087	7.96	1822.7943	-0.9	0.0081	1.0	0.045
198	gm-AEJA=gm-AEJA=gm-AEJA=g(DeAc)m(Anh)-AEJA (4-3, 4-3, 4-3)	4	0.0082	11.03	3649.5623	0.2	0.0076	1.0	0.0002131
126	gm-AEJA=gm-AEJA=gmgm(Anh)-AEJA (4-3, 4-3)	3	0.008	11.32	3246.357	0.3	0.0074	1.0	0.0001306
33	gm(Anh)-AEJG	1	0.0077	7.19	907.3658	-0.5	0.0071	1.0	3.793e-5
203	gm-AEJA=gm-AEJA=AEJA=gm(Anh)-AEJA (4-3, 4-3, 4-3)	4	0.0067	10.49	3211.3774	0.3	0.0062	1.0	0.0001832
205	gm-AEJA=gm-AEJ=gm-AEJV (4-3, 3-3)	3	0.0064	10.32	2745.1962	0.2	0.0059	1.0	0.0002301
34	gm-AEJK	1	0.0063	5.57	998.4656	-0.4	0.0058	1.0	5.8e-5
130	AEJA=gm(Anh)-AEJA=gm(Anh)-AEJA (4-3, 4-3)	3	0.006	11.72	2267.954	0.5	0.0056	1.0	4.343e-6
131	gm-AEJA=gm(Anh)-AEJA=gm(Anh)-AEJA (4-3, 4-3)	3	0.006	10.49	2748.143	1.0	0.0056	1.0	0.0008289
133	gm-AEJA=AEJA=AEJA (4-3, 4-3)	3	0.0057	6.35	1827.8109	-0.4	0.0053	1.0	1.59e-5
210	g(DeAc)mgm-AEJA=g(DeAc)mgm(Anh)-AEJA (4-3)	2	0.0051	9.33	2717.1172	-0.1	0.0047	1.0	4.616e-6
137	gm-AEJA=gm-AEJA=gm-AEJQ (4-3, 4-3)	3	0.0051	8.12	2845.2248	0.3	0.0047	1.0	0.0001139
211	gm-AEJ=gm-AEJ (3-3)	2	0.005	6.53	1722.7306	-0.0	0.0046	1.0	0.0006702
139	gm-AEJA=l-AEJA=g(DeAc)mgm-AEJA (4-3, 4-3)	3	0.0048	9.05	2816.1982	0.1	0.0044	1.0	9.159e-5
36	g(DeAc)m-AEJQ	1	0.0045	4.85	956.4186	-0.4	0.0042	1.0	3.543e-5
89	AEJA=AEJA (4-3)	2	0.0045	4.46	904.4138	-0.2	0.0042	1.0	3.932e-6
90	gm-AEJ=gm(Anh)-AEJ (3-3)	2	0.0041	7.6	1702.7044	-0.8	0.0038	1.0	0.0002572
91	gm-AEJ=l-AEJ (3-3)	2	0.0041	6.48	1314.5562	-0.1	0.0038	1.0	4.505e-6
216	gm-AEJA=gm(Anh)-AEJA=gm(Anh)-AEJA (4-3, 4-3)	3	0.0036	8.83	2748.1495	-0.9	0.0033	1.0	0.0008289
66	gm-AEJA=l-AEJ (4-3)	2	0.0035	6.92	1385.5933	-1.5	0.012	0.2677	6.586e-5
37	g(DeAc)m(Anh)-AEJ	1	0.0035	4.76	808.3338	-0.6	0.0032	1.0	1.447e-5
93	gm-AEJA=gm-AEJV (4-3)	2	0.0035	9.31	1892.8375	-0.4	0.0032	1.0	6.018e-5
218	gm-AEJ=gm-AEJG (3-3)	2	0.0033	6.37	1779.7521	-1.2	0.0031	1.0	1.219e-5
144	gm-AEJA=gm-AEJA=g(DeAc)m(Anh)-AEJA (4-3, 4-3)	3	0.0033	8.87	2726.1665	0.2	0.0031	1.0	0.0005492
88	g(DeAc)m-AEJA=g(DeAc)m(Anh)-AEJ (4-3)	2	0.003	7.79	1689.7217	-0.2	0.0043	0.6449	3.804e-6
219	gm-AEJA=gm-AEJG (4-3)	2	0.0029	6.7	1850.7892	-0.6	0.0028	0.9585	0.0001783
96	l-AEJA=gmgm(Anh)-AEJA (4-3)	2	0.0025	7.77	1914.7841	-0.5	0.0023	1.0	2.811e-6
94	gm-AEJ=g(DeAc)m-AEJA (3-3)	2	0.0022	6.64	1751.7585	-0.3	0.003	0.6845	0.003078
217	gm-AEJA=gm-AEJA=gm-AEJ (4-3, 4-3)	3	0.0018	8.02	2717.1649	-0.1	0.0033	0.5	6.396e-5
217	gm-AEJA=gm-AEJ=gm-AEJA (4-3, 3-3)	3	0.0018	8.02	2717.1649	-0.1	0.0033	0.5	6.396e-5
88	g(DeAc)m-AEJ=g(DeAc)m(Anh)-AEJA (3-3)	2	0.0016	7.79	1689.7217	-0.2	0.0043	0.3551	2.095e-6
94	gm-AEJA=g(DeAc)m-AEJ (4-3)	2	0.001	6.64	1751.7585	-0.3	0.003	0.3155	0.001418
219	gm-AEJ=gm-AEJQ (3-3)	2	0.0001	6.7	1850.7892	-0.6	0.0028	0.04148	7.715e-6
