## Supplementary material for "Rhizobial enzyme reveals pH-driven catalytic switching and ʟ-amino acid incorporation by ʟ,ᴅ-transpeptidases": File S1. Muropeptide Quantifications: Ldt9.3.csv

Match	Structure	Oligo State	Corrected Abundance (%)	Consolidated RT (min)	Consolidated Theo (Da)	Consolidated Delta (ppm)	Raw Abundance (%)	Relative Likelihood	Likelihood
1	gm-AEJA	1	45.4416	5.14	941.4077	-1.2	41.9838	1.0	1.0
150	gm-AEJA=gm-AEJA (4-3)	2	16.0	7.25	1864.8048	-0.0	14.7825	1.0	0.1763
2	gm(Anh)-AEJA	1	6.9455	7.94	921.3815	-0.0	6.417	1.0	0.06417
3	g(DeAc)m-AEJA	1	4.8915	4.81	899.3971	-1.1	4.5193	1.0	0.04519
4	gm-AEJ	1	4.3617	4.46	870.3706	-1.1	4.0298	1.0	0.0403
51	gm-AEJA=gm(Anh)-AEJA (4-3)	2	4.0558	9.72	1844.7786	0.2	3.7472	1.0	0.02694
52	gm-AEJA=AEJA (4-3)	2	3.8965	5.91	1384.6093	-0.1	3.6	1.0	0.0007658
151	gm-AEJA=gm-AEJA=gm-AEJA (4-3, 4-3)	3	2.0868	8.58	2788.202	-0.2	1.928	1.0	0.06206
5	gmgm-AEJA	1	1.8069	6.12	1419.5876	-0.2	1.6694	1.0	0.01669
6	gm(Anh)-AEJ	1	1.5155	6.8	850.3444	-0.5	1.4002	1.0	0.002586
7	l-AEJA	1	1.0893	4.72	533.2333	-0.4	1.0064	1.0	0.01006
8	g(DeAc)mgm-AEJA	1	0.9131	5.43	1377.577	-0.3	0.8436	1.0	0.008436
109	gm-AEJA=gm-AEJA=gm(Anh)-AEJA (4-3, 4-3)	3	0.8046	10.72	2768.1771	-0.1	0.7434	1.0	0.01573
110	gm-AEJA=g(DeAc)m-AEJA (4-3)	2	0.7506	6.99	1822.7943	0.1	0.6935	1.0	0.01897
53	gm-AEJA=l-AEJA (4-3)	2	0.5022	7.39	1456.6304	0.5	0.464	1.0	0.004225
9	gm	1	0.4521	2.91	498.2061	-0.5	0.4177	1.0	0.004177
155	gm-AEJA=gmgm-AEJA (4-3)	2	0.3725	7.96	2342.9847	-0.4	0.3442	1.0	0.007009
54	gm(Anh)-AEJA=gm(Anh)-AEJA (4-3)	2	0.3222	12.18	1824.7524	0.2	0.2977	1.0	0.004118
55	AEJA=gm(Anh)-AEJA (4-3)	2	0.3077	8.35	1364.5831	0.7	0.2843	1.0	0.000117
10	g(DeAc)m-AEJ	1	0.2984	4.27	828.36	-0.6	0.2757	1.0	0.001821
157	gm-AEJA=gm-AEJA=AEJA (4-3, 4-3)	3	0.2298	7.51	2308.0065	0.1	0.2123	1.0	0.01511
111	gm-AEJA=g(DeAc)mgm-AEJA (4-3)	2	0.216	7.25	2300.9741	-1.3	0.1996	1.0	0.003542
11	AEJA	1	0.1974	1.98	461.2122	-0.3	0.1824	1.0	0.001824
114	gm-AEJA=gm(Anh)-AEJA=gm(Anh)-AEJA (4-3, 4-3)	3	0.1459	12.57	2748.1495	0.8	0.1348	1.0	0.00125
115	gm-AEJA=AEJA=gm(Anh)-AEJA (4-3, 4-3)	3	0.1293	9.65	2287.9802	-0.6	0.1195	1.0	0.001194
56	gm-AEJA=gmgm(Anh)-AEJA (4-3)	2	0.1222	10.29	2322.9585	-0.0	0.1129	1.0	0.0002515
14	AEJ	1	0.1197	2.42	390.1751	-0.6	0.1106	1.0	7.35e-5
16	gmgm-AEJ	1	0.1159	5.44	1348.5505	-0.6	0.1071	1.0	0.0006727
116	gm-AEJA=gm-AEJA=g(DeAc)m-AEJA (4-3, 4-3)	3	0.1125	8.34	2746.1928	0.2	0.1039	1.0	0.002912
18	l-AEJG	1	0.0903	3.88	519.2177	0.1	0.0834	1.0	2.254e-6
20	gmgm	1	0.0834	5.21	976.386	-1.2	0.0771	1.0	6.973e-5
58	gm-AEJA=AEJ (4-3)	2	0.0813	5.43	1313.5722	-0.4	0.087	0.8633	0.0004643
59	AEJA=g(DeAc)m-AEJA (4-3)	2	0.0798	5.59	1342.6001	-0.5	0.0737	1.0	8.243e-5
118	gm-AEJA=g(DeAc)m(Anh)-AEJA (4-3)	2	0.0762	9.44	1802.7681	0.2	0.0704	1.0	9.824e-5
21	g(DeAc)mgm-AEJ	1	0.0749	4.84	1306.5399	-1.0	0.0692	1.0	0.00034
164	gm-AEJA=gm-AEJA=gm-AEJA=gm-AEJA (4-3, 4-3, 4-3)	4	0.073	9.44	3711.5991	0.1	0.0674	1.0	0.008094
22	gmgm(Anh)-AEJA	1	0.0648	8.71	1399.5614	0.2	0.0599	1.0	0.000599
166	gm-AEJA=gm-AEJA=gm-AEJA=gm(Anh)-AEJA (4-3, 4-3, 4-3)	4	0.0626	11.24	3691.5729	0.7	0.0578	1.0	0.003121
61	gm-AEJA=g(DeAc)mgm(Anh)-AEJA (4-3)	2	0.061	9.57	2280.9493	-0.3	0.0564	1.0	0.0002288
24	g(DeAc)mgm(Anh)-AEJA	1	0.059	7.94	1357.5508	-0.7	0.0545	1.0	0.000545
25	l-AEJ	1	0.0529	3.29	462.1962	-0.2	0.0489	1.0	0.0004056
27	gm-AEJS	1	0.0445	4.5	957.4026	-0.3	0.0411	1.0	0.000411
62	gm-AEJA=gm(Anh)-AEJ (4-3)	2	0.0422	7.92	1773.7415	-0.7	0.0562	0.6945	0.005879
70	gmgm-AEJA=AEJA (4-3)	2	0.042	6.67	1862.7892	-0.0	0.0388	1.0	3.045e-5
72	AEJA=l-AEJA (4-3)	2	0.0403	5.82	976.4349	0.4	0.0372	1.0	1.836e-5
73	l-AEJA=gm(Anh)-AEJA (4-3)	2	0.0395	10.17	1436.6042	-0.2	0.0365	1.0	0.0006458
74	AEJ=AEJ (3-3)	2	0.039	9.06	762.3396	0.6	0.036	1.0	1.223e-6
121	gm-AEJA=gm-AEJA=l-AEJA (4-3, 4-3)	3	0.0389	8.89	2380.0289	0.3	0.0359	1.0	0.001948
170	gm-AEJA=gm-AEJA=g(DeAc)m(Anh)-AEJA (4-3, 4-3)	3	0.0288	10.42	2726.1652	0.0	0.0266	1.0	0.0002956
33	g(DeAc)mgm	1	0.027	4.53	934.3754	-0.8	0.0249	1.0	3.524e-5
175	gm-AEJA=gm-AEJA=gm(Anh)-AEJA=gm(Anh)-AEJA (4-3, 4-3, 4-3)	4	0.0265	12.94	3671.5467	0.4	0.0245	1.0	0.0005659
80	l-AEJA=g(DeAc)mgm-AEJA (4-3)	2	0.0254	7.81	1892.7998	0.1	0.0235	1.0	8.49e-5
34	g(DeAc)m(Anh)-AEJA	1	0.0253	5.37	879.3709	-0.2	0.0234	1.0	0.000234
36	gm-AEJG	1	0.0242	4.66	927.3921	-0.8	0.0224	1.0	0.000224
126	gm-AEJA=gm-AEJA=g(DeAc)mgm-AEJA (4-3, 4-3)	3	0.0242	8.49	3224.3726	0.3	0.0224	1.0	0.000838
127	gm(Anh)-AEJA=gm(Anh)-AEJA=gm(Anh)-AEJA (4-3, 4-3)	3	0.0241	14.33	2728.1233	0.9	0.0223	1.0	0.000191
128	gm-AEJA=gm-AEJA=gmgm(Anh)-AEJA (4-3, 4-3)	3	0.0237	11.13	3246.357	0.4	0.0219	1.0	0.000474
167	gm-AEJA=gm-AEJ (4-3)	2	0.0221	6.8	1793.7677	-0.5	0.0408	0.5	0.01692
167	gm-AEJ=gm-AEJA (3-3)	2	0.0221	6.8	1793.7677	-0.5	0.0408	0.5	0.01692
83	gm-AEJA=gm-AEJA (4-3)	2	0.021	8.26	1864.8062	-0.1	0.0194	1.0	0.1763
40	g(DeAc)m	1	0.0199	1.91	456.1955	-0.5	0.0184	1.0	0.0001888
86	gm-AEJ=gm(Anh)-AEJ (3-3)	2	0.0197	7.61	1702.7044	-0.0	0.0182	1.0	0.0005643
131	g(DeAc)m-AEJA=g(DeAc)m-AEJA (4-3)	2	0.0195	6.66	1780.7837	0.1	0.018	1.0	0.002042
181	gm-AEJA=gm-AEJA=AEJA=gm(Anh)-AEJA (4-3, 4-3, 4-3)	4	0.0189	10.48	3211.3774	0.6	0.0175	1.0	0.0005017
62	gm-AEJ=gm(Anh)-AEJA (3-3)	2	0.0186	7.92	1773.7415	-0.7	0.0562	0.3055	0.002586
132	gm-AEJA=gm-AEJA=gmgm-AEJA (4-3, 4-3)	3	0.0182	9.03	3266.3832	0.3	0.0168	1.0	0.001445
42	g(DeAc)mgm(Anh)-AEJ	1	0.0176	6.89	1286.5137	-0.0	0.0163	1.0	2.196e-5
90	gm-AEJA=gm-AEJS (4-3)	2	0.0162	6.7	1880.8011	-0.2	0.015	1.0	0.0001726
44	g(DeAc)m-AEJS	1	0.0148	15.21	915.3921	-1.3	0.0137	1.0	1.857e-5
136	AEJA=gm(Anh)-AEJA=gm(Anh)-AEJA (4-3, 4-3)	3	0.0143	11.72	2267.954	-0.2	0.0132	1.0	5.43e-6
93	AEJA=g(DeAc)mgm-AEJA (4-3)	2	0.0142	5.99	1820.7786	-0.1	0.0131	1.0	1.539e-5
137	gm-AEJA=gm-AEJA=g(DeAc)mgm(Anh)-AEJA (4-3, 4-3)	3	0.0141	10.51	3204.3464	-0.1	0.013	1.0	0.0002368
94	l-AEJA=g(DeAc)m-AEJA (4-3)	2	0.014	7.09	1414.6212	-0.2	0.0129	1.0	0.0004548
185	gm-AEJA=gm-AEJA=gm-AEJA=AEJA (4-3, 4-3, 4-3)	4	0.0137	8.61	3231.4036	0.2	0.0127	1.0	0.0008913
97	gm-AEJA=g(DeAc)mgm-AEJA (4-3)	2	0.0133	7.63	2300.9755	-0.0	0.0123	1.0	0.003542
58	gm-AEJ=AEJA (3-3)	2	0.0129	5.43	1313.5722	-0.4	0.087	0.1367	7.35e-5
81	AEJA=AEJ (4-3)	2	0.0112	8.78	833.3767	0.9	0.0207	0.5	2.017e-6
81	AEJ=AEJA (3-3)	2	0.0112	8.78	833.3767	0.9	0.0207	0.5	2.017e-6
143	gm-AEJA=l-AEJA=gm(Anh)-AEJA (4-3, 4-3)	3	0.0103	11.14	2360.0014	0.6	0.0095	1.0	0.0001532
145	g(DeAc)m-AEJA=g(DeAc)mgm-AEJA (4-3)	2	0.0097	6.96	2258.9636	-0.2	0.009	1.0	0.0003812
195	gm-AEJA=AEJA=gm(Anh)-AEJA=gm(Anh)-AEJA (4-3, 4-3, 4-3)	4	0.0087	12.53	3191.3512	0.3	0.008	1.0	5.542e-5
196	gm-AEJ=gm-AEJ (3-3)	2	0.0086	6.38	1722.7306	0.3	0.0079	1.0	0.001624
105	gm(Anh)-AEJA=gmgm(Anh)-AEJA (4-3)	2	0.0079	12.59	2302.9323	0.1	0.0073	1.0	3.844e-5
48	gmgm(Anh)-AEJ	1	0.0078	7.6	1328.5242	0.0	0.0072	1.0	2.414e-5
100	l-AEJA=g(DeAc)m-AEJ (4-3)	2	0.0065	16.13	1343.5841	0.8	0.0108	0.5566	2.775e-5
108	AEJA=gmgm(Anh)-AEJA (4-3)	2	0.0063	8.96	1842.763	-0.6	0.0058	1.0	1.093e-6
100	l-AEJ=g(DeAc)m-AEJA (3-3)	2	0.0052	16.13	1343.5841	0.8	0.0108	0.4434	2.21e-5
149	AEJA=g(DeAc)m-AEJA (4-3)	2	0.0034	3.55	1342.5988	-4.0	0.0031	1.0	8.243e-5
