## Supplementary material for "Rhizobial enzyme reveals pH-driven catalytic switching and ʟ-amino acid incorporation by ʟ,ᴅ-transpeptidases": File S1. Muropeptide Quantifications: Ldt10.1.csv

Match	Structure	Oligo State	Corrected Abundance (%)	Consolidated RT (min)	Consolidated Theo (Da)	Consolidated Delta (ppm)	Raw Abundance (%)	Relative Likelihood	Likelihood
1	gm-AEJA	1	30.6284	5.13	941.4077	-0.6	28.9537	1.0	1.0
81	gm-AEJA=gm-AEJA (4-3)	2	12.0296	7.24	1864.8062	0.1	11.3719	1.0	0.08383
2	gm-AEJG	1	5.4634	4.62	927.3921	-0.6	5.1647	1.0	0.05165
83	g(DeAc)m-AEJA	1	4.4555	4.8	899.3971	0.3	4.2119	1.0	0.04212
3	gm-AEJ	1	4.0882	4.44	870.3706	-0.7	3.8647	1.0	0.03865
82	gm-AEJA=gm-AEJ (4-3)	2	3.1071	6.92	1793.7691	0.1	5.8744	0.5	0.01119
82	gm-AEJ=gm-AEJA (3-3)	2	3.1071	6.92	1793.7691	0.1	5.8744	0.5	0.01119
359	gm-AEJA=gm-AEJG (4-3)	2	3.0145	6.66	1850.7892	0.2	2.8505	0.9997	0.01495
84	gm-AEJA=AEJA (4-3)	2	2.747	5.91	1384.6093	0.6	2.5968	1.0	0.0004754
85	gm-AEJA=gm(Anh)-AEJA (4-3)	2	1.9632	9.73	1844.7786	1.6	1.8559	1.0	0.003812
86	gm-AEJA=gm(Anh)-AEJ (4-3)	2	1.6381	9.28	1773.7415	1.3	1.7781	0.8709	0.003432
4	l-AEJA	1	1.6096	4.71	533.2333	0.2	1.5216	1.0	0.01522
5	gm(Anh)-AEJA	1	1.3926	7.94	921.3815	0.6	1.3165	1.0	0.01316
87	gm-AEJ=gm-AEJG (3-3)	2	1.3061	6.36	1779.7534	-0.1	1.2347	1.0	0.001996
6	gm(Anh)-AEJ	1	1.2539	6.79	850.3444	0.1	1.1853	1.0	0.0005088
249	gm-AEJA=gm-AEJA=gm-AEJA (4-3, 4-3)	3	1.1284	8.58	2788.2033	0.1	1.0667	1.0	0.03293
88	gm-AEJA=AEJ (4-3)	2	0.9618	5.59	1313.5722	0.8	1.2071	0.7532	0.0001937
7	gm-AEJN	1	0.9002	4.35	984.4135	-0.3	0.851	1.0	0.00851
8	gm-AEJF	1	0.8851	11.1	1017.439	0.8	0.8367	1.0	0.008367
89	gm-AEJA=g(DeAc)m-AEJA (4-3)	2	0.8497	7.0	1822.7956	-0.1	0.8032	1.0	0.0122
90	gm-AEJA=gm(Anh)-AEJG (4-3)	2	0.7474	9.01	1830.763	1.4	0.7065	1.0	0.001908
9	gm	1	0.7139	2.9	498.2061	-0.1	0.6749	1.0	0.006749
10	gm(Anh)-AEJG	1	0.6972	7.1	907.3658	1.0	0.6591	1.0	0.0006799
11	g(DeAc)m-AEJG	1	0.6627	4.39	885.3815	-0.5	0.6265	1.0	0.002175
91	gm-AEJA=l-AEJA (4-3)	2	0.5869	7.39	1456.6304	0.5	0.5548	1.0	0.004406
12	gmgm-AEJA	1	0.5163	6.11	1419.5876	1.0	0.4881	1.0	0.004881
92	gm-AEJ=gm(Anh)-AEJG (3-3)	2	0.446	8.65	1759.7259	0.4	0.4216	1.0	0.0002547
93	gm-AEJA=AEJG (4-3)	2	0.4421	5.26	1370.5937	0.1	0.4179	1.0	1.071e-5
13	g(DeAc)mgm-AEJA	1	0.4026	5.42	1377.577	-0.1	0.3806	1.0	0.003806
250	gm-AEJA=gm-AEJA=gm(Anh)-AEJA (4-3, 4-3)	3	0.3471	10.72	2768.1771	0.9	0.3281	1.0	0.005374
94	l-AEJA=g(DeAc)mgm(Anh)-AEJA (4-3)	2	0.3214	6.68	1872.7735	-1.4	0.3038	1.0	3.393e-6
88	gm-AEJ=AEJA (3-3)	2	0.3151	5.59	1313.5722	0.8	1.2071	0.2468	6.346e-5
14	g(DeAc)m-AEJ	1	0.302	4.26	828.36	-0.3	0.2855	1.0	0.001628
252	gm-AEJA=gm-AEJA=gm-AEJG (4-3, 4-3)	3	0.2787	8.01	2774.1877	0.5	0.2635	0.9997	0.008251
362	gm-AEJ=g(DeAc)m-AEJA (3-3)	2	0.2736	6.66	1751.7572	-0.6	0.39	0.6632	0.001628
15	gm-AEJR	1	0.2472	4.57	1026.4717	-0.9	0.2337	1.0	0.002337
95	gm-AEJ=AEJG (3-3)	2	0.2465	4.96	1299.5566	-0.2	0.233	1.0	1.43e-6
86	gm-AEJ=gm(Anh)-AEJA (3-3)	2	0.2429	9.28	1773.7415	1.3	1.7781	0.1291	0.0005088
16	gm-AEJY	1	0.2055	8.14	1033.4339	1.7	0.1943	1.0	0.001943
97	gm-AEJH	1	0.1874	4.45	1007.4295	-0.7	0.1772	1.0	0.001772
365	gm-AEJA=gmgm-AEJA (4-3)	2	0.1767	7.94	2342.9847	0.2	0.167	1.0	0.001413
18	AEJA	1	0.1737	1.98	461.2122	0.1	0.1642	1.0	0.001642
96	gm-AEJ=l-AEJA (3-3)	2	0.173	7.0	1385.5933	0.4	0.2154	0.7593	0.0005881
99	gm-AEJA=gm-AEJN (4-3)	2	0.1617	6.32	1907.812	0.1	0.1529	1.0	0.002464
100	gm-AEJ=gm(Anh)-AEJF (3-3)	2	0.1603	15.73	1849.7728	1.1	0.1515	1.0	4.189e-5
253	gm-AEJA=g(DeAc)mgm-AEJA (4-3)	2	0.1447	7.27	2300.9741	-0.7	0.1368	1.0	0.001102
101	l-AEJA=g(DeAc)mgm(Anh)-AEJ (4-3)	2	0.1431	6.36	1801.7364	-1.4	0.1353	1.0	2.739e-6
251	gm-AEJA=gm-AEJA=gm-AEJ (4-3, 4-3)	3	0.1418	8.34	2717.1662	0.6	0.268	0.5	0.008504
251	gm-AEJA=gm-AEJ=gm-AEJA (4-3, 3-3)	3	0.1418	8.34	2717.1662	0.6	0.268	0.5	0.008504
19	gmgm-AEJG	1	0.1404	5.59	1405.5719	0.4	0.1327	1.0	0.0002521
102	gm-AEJA=gm-AEJF (4-3)	2	0.1394	12.56	1940.8375	0.1	0.1318	1.0	0.002423
103	AEJA=gm(Anh)-AEJA (4-3)	2	0.1391	8.34	1364.5831	0.7	0.1315	1.0	2.162e-5
362	gm-AEJA=g(DeAc)m-AEJ (4-3)	2	0.1389	6.66	1751.7572	-0.6	0.39	0.3368	0.0008266
20	AEJK	1	0.1368	9.62	518.27	1.2	0.1293	1.0	2.077e-6
21	gm-AEJK	1	0.1338	4.26	998.4656	-0.2	0.1265	1.0	0.001265
104	gm-AEJ=gm-AEJ (3-3)	2	0.1252	6.49	1722.7319	0.5	0.1184	1.0	0.001494
104	AEJA=AEJ=gm(Anh)-AEJG (4-3, 3-3)	3	0.1252	6.49	1722.7319	0.5	0.1184	1.0	1.167e-6
22	gm-AEJM	1	0.1236	7.72	1001.4111	1.7	0.1168	1.0	0.001168
254	gm-AEJA=gm-AEJA=AEJA (4-3, 4-3)	3	0.1231	7.5	2308.0078	1.0	0.1164	1.0	0.007519
23	g(DeAc)mgm-AEJG	1	0.1218	4.97	1363.5614	-0.7	0.1151	1.0	0.0001966
98	AEJA=gm(Anh)-AEJ (4-3)	2	0.1195	7.95	1293.546	0.7	0.1641	0.6885	1.946e-5
24	gm-AEJA=l-AEJG (4-3)	2	0.1194	6.72	1442.6148	0.5	0.1129	1.0	0.0002394
255	gm-AEJA=gm-AEJA=gm(Anh)-AEJG (4-3, 4-3)	3	0.1185	10.04	2754.1713	-1.8	0.112	1.0	0.002046
105	gm-AEJ=gm-AEJF (3-3)	2	0.1151	12.17	1869.8004	0.3	0.1088	1.0	0.0003234
25	gm(Anh)-AEJF	1	0.1147	15.47	997.4128	1.3	0.1084	1.0	0.0001102
26	g(DeAc)m-AEJF	1	0.1144	10.37	975.4284	1.5	0.1081	1.0	0.0003524
106	gm-AEJA=g(DeAc)m-AEJG (4-3)	2	0.111	6.42	1808.78	-0.3	0.1049	1.0	0.001814
257	AEJA=g(DeAc)m-AEJA (4-3)	2	0.1065	5.61	1342.5988	0.2	0.1007	1.0	6.916e-5
256	gm-AEJA=gm-AEJA=gm(Anh)-AEJ (4-3, 4-3)	3	0.1018	10.47	2697.14	0.8	0.1105	0.8709	0.004484
17	gm-AEJL	1	0.0953	9.08	983.4547	0.9	0.1801	0.5	0.001801
17	gm-AEJI	1	0.0953	9.08	983.4547	0.9	0.1801	0.5	0.001801
27	l-AEJG	1	0.0875	4.0	519.2177	0.2	0.0827	1.0	0.0007859
107	gm-AEJ=gm(Anh)-AEJ (3-3)	2	0.0854	8.85	1702.7044	1.7	0.0807	1.0	0.0004581
28	gm-AEJV	1	0.0847	7.16	969.439	-0.1	0.0801	1.0	0.000801
371	gm(Anh)-AEJA=gm(Anh)-AEJA (4-3)	2	0.0833	12.18	1824.7524	1.1	0.0787	1.0	0.0001733
29	gm-AEJT	1	0.0805	4.71	971.4183	-0.2	0.0761	1.0	0.000761
259	gm-AEJA=gm-AEJA=g(DeAc)m-AEJA (4-3, 4-3)	3	0.0799	8.33	2746.1928	0.9	0.0755	1.0	0.002326
30	g(DeAc)mgm-AEJ	1	0.0791	4.83	1306.5399	0.1	0.0748	1.0	0.0001471
109	AEJ=gm(Anh)-AEJG (3-3)	2	0.0752	7.06	1279.5303	0.4	0.0711	1.0	4.409e-6
260	gm-AEJA=gm-AEJ=gm-AEJG (4-3, 3-3)	3	0.0751	7.76	2703.1505	1.6	0.071	1.0	0.003575
31	gm-AEJD	1	0.073	4.65	985.3975	-0.5	0.069	1.0	0.00069
110	gm(Anh)-AEJ=gm(Anh)-AEJG (3-3)	2	0.0718	11.01	1739.6996	1.4	0.0679	1.0	7.812e-5
32	gmgm-AEJ	1	0.0716	5.45	1348.5505	-0.7	0.0677	1.0	0.0001886
33	AEJ	1	0.0708	2.0	390.1751	-0.0	0.0669	1.0	6.346e-5
34	gm(Anh)-AEJN	1	0.0695	6.59	964.3873	1.4	0.0657	1.0	0.000112
35	g(DeAc)m-AEJN	1	0.0687	4.19	942.403	0.3	0.0649	1.0	0.0003584
111	gm-AEJA=gm(Anh)-AEJF (4-3)	2	0.0687	15.98	1920.8099	1.5	0.0649	1.0	0.0003139
36	gmgm	1	0.0684	5.12	976.386	-0.5	0.0647	1.0	3.294e-5
37	l-AEJ	1	0.0681	3.28	462.1962	0.1	0.0644	1.0	0.0005881
112	gm-AEJA=g(DeAc)m(Anh)-AEJA (4-3)	2	0.0656	9.43	1802.7694	0.3	0.062	1.0	1.65e-5
264	gm-AEJA=gm(Anh)-AEJA=gm(Anh)-AEJA (4-3, 4-3)	3	0.0652	12.78	2748.1495	1.6	0.0616	1.0	0.0002279
113	gm-AEJ=g(DeAc)m(Anh)-AEJA (3-3)	2	0.0641	8.94	1731.7323	0.3	0.0606	1.0	2.203e-6
114	gm-AEJ=gm-AEJN (3-3)	2	0.0618	6.04	1836.7749	0.5	0.0584	1.0	0.0003289
369	gm(Anh)-AEJA=gm(Anh)-AEJ (4-3)	2	0.0613	11.82	1753.7153	1.0	0.1159	0.5	0.000156
369	gm(Anh)-AEJ=gm(Anh)-AEJA (3-3)	2	0.0613	11.82	1753.7153	1.0	0.1159	0.5	0.000156
38	g(DeAc)m	1	0.0611	1.78	456.1955	-0.2	0.0578	1.0	0.0002843
116	gm-AEJ=gm-AEJV (3-3)	2	0.0598	9.28	1821.8004	-0.1	0.0565	1.0	3.096e-5
266	gm-AEJA=AEJA=gm(Anh)-AEJA (4-3, 4-3)	3	0.0597	9.65	2287.9802	0.6	0.0564	1.0	0.0003807
96	gm-AEJA=l-AEJ (4-3)	2	0.0549	7.0	1385.5933	0.4	0.2154	0.2407	0.0001865
98	AEJ=gm(Anh)-AEJA (3-3)	2	0.0541	7.95	1293.546	0.7	0.1641	0.3115	8.807e-6
267	gm-AEJA=g(DeAc)mgm-AEJG (4-3)	2	0.0537	6.71	2286.9585	-0.1	0.0508	1.0	0.0003333
268	gm-AEJA=gm-AEJ=gm(Anh)-AEJG (4-3, 3-3)	3	0.0513	9.76	2683.1243	-0.2	0.0485	1.0	0.001221
118	gm-AEJA=gmgm(Anh)-AEJA (4-3)	2	0.0508	10.28	2322.9585	1.3	0.048	1.0	6.63e-5
119	gm-AEJA=gm(Anh)-AEJN (4-3)	2	0.0491	8.56	1887.7844	-1.8	0.0464	1.0	0.0001902
120	gm-AEJ=g(DeAc)m-AEJG (3-3)	2	0.048	6.11	1737.7428	0.1	0.0454	1.0	0.0002421
122	gm-AEJ=l-AEJG (3-3)	2	0.0475	6.35	1371.5777	-0.2	0.0449	1.0	3.196e-5
40	gm(Anh)-AEJK	1	0.0439	6.32	978.4393	0.4	0.0415	1.0	1.665e-5
41	gm-AEJW	1	0.0439	12.43	1056.4499	0.9	0.0415	1.0	0.000415
124	gm(Anh)-AEJR	1	0.0427	6.75	1006.4455	0.1	0.0404	1.0	3.077e-5
269	AEJA=gm(Anh)-AEJG (4-3)	2	0.0425	7.42	1350.5675	0.6	0.0402	1.0	1.082e-5
42	gm(Anh)-AEJH	1	0.0423	6.62	987.4033	-0.2	0.04	1.0	2.333e-5
375	gm-AEJA=l-AEJA=g(DeAc)mgm(Anh)-AEJA (4-3, 4-3)	3	0.0421	8.01	2796.1707	-1.1	0.0398	1.0	0.0008796
125	AEJA=l-AEJA (4-3)	2	0.0415	5.81	976.4349	1.8	0.0392	1.0	2.498e-5
270	g(DeAc)m-AEJA=g(DeAc)m-AEJA (4-3)	2	0.0403	6.66	1780.7837	-0.2	0.0381	1.0	0.001774
128	gm-AEJ=AEJ (3-3)	2	0.0401	5.1	1242.5351	0.0	0.0379	1.0	2.585e-5
263	gm-AEJA=g(DeAc)mgm-AEJ (4-3)	2	0.0398	6.95	2229.937	-0.1	0.0632	0.5955	0.0002166
129	gm(Anh)-AEJA=gm(Anh)-AEJG (4-3)	2	0.0388	11.37	1810.7368	1.3	0.0367	1.0	8.677e-5
381	gm-AEJA=gm-AEJQ (4-3)	2	0.0358	6.94	1921.8263	0.1	0.0338	1.0	3.069e-5
126	AEJ=g(DeAc)m-AEJA (3-3)	2	0.0354	5.26	1271.5616	0.0	0.039	0.8574	2.818e-5
130	gm-AEJA=g(DeAc)mgm(Anh)-AEJA (4-3)	2	0.0349	9.59	2280.9493	0.4	0.033	1.0	6.457e-5
43	gm-AEJS	1	0.0338	4.23	957.4026	-0.7	0.0326	0.9806	0.000326
386	gm-AEJA=gm-AEJA=gm-AEJA=gm-AEJA (4-3, 4-3, 4-3)	4	0.033	9.4	3711.5991	1.2	0.0312	1.0	0.003088
115	gm-AEJA=gmgm-AEJ (4-3)	2	0.0311	7.6	2271.9489	1.1	0.0576	0.5096	0.000196
275	gm-AEJA=gmgm-AEJG (4-3)	2	0.0301	7.33	2328.9691	-0.1	0.0285	1.0	0.0003842
115	gm-AEJ=gmgm-AEJA (3-3)	2	0.0299	7.6	2271.9489	1.1	0.0576	0.4904	0.0001886
45	l-AEJF	1	0.0289	11.91	609.2646	1.4	0.0273	1.0	0.0001273
46	gmgm-AEJF	1	0.0288	11.85	1495.6189	0.9	0.0272	1.0	4.084e-5
276	gm-AEJA=gm-AEJA=l-AEJA (4-3, 4-3)	3	0.0281	8.88	2380.0289	0.5	0.0266	1.0	0.001606
277	gm-AEJA=AEJA=AEJ=gm(Anh)-AEJG (4-3, 4-3, 3-3)	4	0.028	8.13	2646.1291	1.8	0.0265	1.0	0.0003428
388	gm-AEJA=gm-AEJA=AEJG (4-3, 4-3)	3	0.0279	6.87	2293.9908	-0.3	0.0264	1.0	0.00121
135	gm-AEJ=gm(Anh)-AEJN (3-3)	2	0.0278	8.16	1816.7473	2.2	0.0263	1.0	2.539e-5
136	l-AEJA=gm(Anh)-AEJA (4-3)	2	0.0277	10.2	1436.6042	1.7	0.0262	1.0	0.0002003
138	gm-AEJ=g(DeAc)m-AEJV (3-3)	2	0.0275	6.79	1779.7885	1.0	0.026	1.0	3.903e-6
263	gm-AEJ=g(DeAc)mgm-AEJA (3-3)	2	0.027	6.95	2229.937	-0.1	0.0632	0.4045	0.0001471
47	g(DeAc)m-AEJK	1	0.0263	9.7	956.455	-5.0	0.0249	1.0	5.328e-5
133	gm-AEJA=g(DeAc)mgm(Anh)-AEJ (4-3)	2	0.026	9.15	2209.9122	0.5	0.0286	0.8581	5.212e-5
48	g(DeAc)mgm	1	0.0255	4.52	934.3754	-0.8	0.0241	1.0	2.569e-5
49	gmgm(Anh)-AEJA	1	0.0242	8.69	1399.5614	0.4	0.0229	1.0	0.000229
140	AEJ=l-AEJA (3-3)	2	0.0238	5.43	905.3978	0.1	0.0248	0.9059	1.018e-5
50	g(DeAc)mgm(Anh)-AEJA	1	0.0236	7.94	1357.5508	-0.0	0.0223	1.0	0.000223
274	gm-AEJA=gm-AEJ=gm(Anh)-AEJ (4-3, 3-3)	3	0.0234	10.23	2626.1029	0.9	0.0305	0.7248	0.0002337
144	l-AEJA=g(DeAc)m-AEJA (4-3)	2	0.023	7.08	1414.6212	0.2	0.0217	1.0	0.0006409
145	gm-AEJ=g(DeAc)mgm-AEJG (3-3)	2	0.022	6.45	2215.9227	0.3	0.0208	1.0	4.448e-5
52	gmgm-AEJN	1	0.0216	5.27	1462.5934	-0.0	0.0204	1.0	4.154e-5
277	gm-AEJ=gm-AEJ=gm-AEJA (3-3, 3-3)	3	0.0215	8.13	2646.1291	1.8	0.0265	0.768	0.001135
284	gm-AEJA=AEJA=gm(Anh)-AEJG (4-3, 4-3)	3	0.0213	8.89	2273.9646	1.3	0.0201	1.0	0.0001164
147	l-AEJA=gm(Anh)-AEJ (4-3)	2	0.0206	9.68	1365.5671	0.4	0.0204	0.9551	0.0001804
149	gm-AEJA=gm-AEJD (4-3)	2	0.0204	6.65	1908.796	-0.1	0.0193	1.0	0.0001998
134	gm-AEJA=gmgm(Anh)-AEJ (4-3)	2	0.0202	9.83	2251.9214	1.2	0.027	0.7077	2.143e-5
150	gm-AEJ=AEJF (3-3)	2	0.0202	10.79	1389.6035	1.2	0.0191	1.0	4.947e-6
285	gm-AEJA=gm-AEJH (4-3)	2	0.0202	6.14	1930.828	0.2	0.0191	1.0	0.0005131
151	gmgm-AEJA=AEJA (4-3)	2	0.0201	6.66	1862.7892	-0.4	0.019	1.0	8.015e-6
286	gm-AEJA=gm-AEJA=g(DeAc)m(Anh)-AEJA (4-3, 4-3)	3	0.0198	10.44	2726.1665	1.0	0.0187	1.0	0.0001795
153	AEJA=g(DeAc)m-AEJG (4-3)	2	0.0197	5.0	1328.5831	-1.4	0.0186	1.0	1.029e-5
154	gm-AEJA=gm-AEJK (4-3)	2	0.0195	6.14	1921.864	0.2	0.0184	1.0	0.0003663
53	g(DeAc)mgm(Anh)-AEJ	1	0.019	7.06	1286.5137	-0.4	0.018	1.0	8.618e-6
287	gm-AEJA=gm-AEJA=gm-AEJF (4-3, 4-3)	3	0.019	13.14	2864.2346	0.7	0.018	1.0	0.0003816
54	gm(Anh)-AEJM	1	0.0189	11.6	981.3849	0.6	0.0179	1.0	1.538e-5
55	g(DeAc)m-AEJY	1	0.0188	7.52	991.4234	1.8	0.0178	1.0	8.184e-5
155	gm-AEJA=gm-AEJT (4-3)	2	0.0188	6.75	1894.8167	-0.2	0.0178	1.0	0.0002203
156	gm-AEJA=gm-AEJM (4-3)	2	0.0187	9.47	1924.8095	0.3	0.0177	1.0	0.0003382
56	g(DeAc)mgm-AEJF	1	0.0182	10.53	1453.6083	1.2	0.0172	1.0	3.184e-5
57	gm(Anh)-AEJD	1	0.0181	7.01	965.3713	1.1	0.0171	1.0	9.084e-6
291	gm-AEJA=gm-AEJA=g(DeAc)m-AEJG (4-3, 4-3)	3	0.0177	7.76	2732.1771	1.7	0.0167	1.0	0.0003037
160	gm-AEJA=gmgm(Anh)-AEJG (4-3)	2	0.0171	9.55	2308.9428	1.5	0.0162	1.0	1.535e-5
161	gm-AEJ=gm-AEJY (3-3)	2	0.0169	9.52	1885.7953	1.1	0.016	1.0	7.509e-5
164	gm(Anh)-AEJ=gm(Anh)-AEJ (3-3)	2	0.0163	11.25	1682.6782	1.4	0.0154	1.0	0.0001405
58	gm-AEJE	1	0.0162	6.33	999.4132	0.5	0.0153	1.0	0.000153
132	gm-AEJ=gm-AEJL (3-3)	2	0.016	10.69	1835.816	0.7	0.0303	0.5	3.48e-5
132	gm-AEJ=gm-AEJI (3-3)	2	0.016	10.69	1835.816	0.7	0.0303	0.5	3.48e-5
165	l-AEJA=g(DeAc)mgm-AEJA (4-3)	2	0.0156	7.81	1892.7998	1.8	0.0147	1.0	5.791e-5
295	gm-AEJ=gmgm-AEJG (3-3)	2	0.0154	6.92	2257.932	-0.0	0.0146	1.0	5.128e-5
294	gm-AEJA=gm-AEJA=gm-AEJN (4-3, 4-3)	3	0.0154	7.66	2831.2078	1.7	0.0146	1.0	0.0004427
59	g(DeAc)mgm-AEJN	1	0.0153	4.73	1420.5828	-0.4	0.0145	1.0	3.239e-5
396	gm-AEJ=gm-AEJH (3-3)	2	0.0152	5.88	1859.7895	0.0	0.0144	1.0	6.848e-5
44	gm(Anh)-AEJL	1	0.0152	13.39	963.4284	1.3	0.0287	0.5	2.371e-5
44	gm(Anh)-AEJI	1	0.0152	13.39	963.4284	1.3	0.0287	0.5	2.371e-5
256	gm-AEJA=gm-AEJ=gm(Anh)-AEJA (4-3, 3-3)	3	0.0151	10.47	2697.14	0.8	0.1105	0.1291	0.0006647
397	gm-AEJA=gm-AEJ=AEJG (4-3, 3-3)	3	0.015	6.62	2222.9537	-0.0	0.0142	1.0	0.0006746
167	gm-AEJA=gm-AEJR (4-3)	2	0.0147	6.46	1949.8702	0.3	0.0139	1.0	0.0006766
398	gm-AEJA=AEJA=g(DeAc)m-AEJA (4-3, 4-3)	3	0.0147	7.3	2265.9959	-1.0	0.0139	1.0	0.0002916
166	gm-AEJA=gm-AEJS (4-3)	2	0.0146	6.66	1880.8011	1.9	0.0141	0.9806	9.256e-5
169	gm-AEJA=gm-AEJY (4-3)	2	0.0142	9.78	1956.8324	0.3	0.0134	1.0	0.0005626
288	gm-AEJA=gm-AEJA=AEJ (4-3, 4-3)	3	0.0139	7.36	2236.9707	0.5	0.0175	0.7532	0.002633
171	gm-AEJ=gm-AEJT (3-3)	2	0.0138	6.45	1823.7796	0.0	0.013	1.0	2.941e-5
299	AEJA=AEJA=gm(Anh)-AEJA (4-3, 4-3)	3	0.0138	8.52	1807.7847	-0.2	0.013	1.0	2.159e-6
139	gm-AEJA=gm-AEJL (4-3)	2	0.0136	11.14	1906.8531	0.6	0.0258	0.5	0.0002607
139	gm-AEJA=gm-AEJI (4-3)	2	0.0136	11.14	1906.8531	0.6	0.0258	0.5	0.0002607
61	AEJF	1	0.0135	11.5	537.2435	1.1	0.0128	1.0	1.374e-5
62	l-AEJY	1	0.013	9.21	625.2595	1.3	0.0123	1.0	2.956e-5
173	gm-AEJA=AEJF (4-3)	2	0.0129	10.41	1460.6406	1.3	0.0122	1.0	3.706e-5
174	AEJA=g(DeAc)mgm-AEJA (4-3)	2	0.0129	5.97	1820.7786	0.1	0.0122	1.0	6.249e-6
176	gm-AEJ=gm(Anh)-AEJM (3-3)	2	0.0127	12.37	1833.7449	1.0	0.012	1.0	6.918e-6
301	gm-AEJA=AEJA=AEJA (4-3, 4-3)	3	0.0126	6.35	1827.8109	0.0	0.0119	1.0	2.403e-5
302	gm-AEJA=gm-AEJA=gm(Anh)-AEJF (4-3, 4-3)	3	0.0126	15.99	2844.2084	1.0	0.0119	1.0	0.0001879
281	gm-AEJA=gm(Anh)-AEJA=gm(Anh)-AEJ (4-3, 4-3)	3	0.0125	12.38	2677.1124	1.0	0.0236	0.5	0.0001678
281	gm-AEJA=gm(Anh)-AEJ=gm(Anh)-AEJA (4-3, 3-3)	3	0.0125	12.38	2677.1124	1.0	0.0236	0.5	0.0001678
303	gm-AEJA=l-AEJA=g(DeAc)mgm(Anh)-AEJ (4-3, 4-3)	3	0.0124	7.75	2725.1349	-0.2	0.0117	1.0	0.0003917
289	gm-AEJA=gm-AEJ=g(DeAc)m-AEJA (4-3, 3-3)	3	0.0122	8.1	2675.1556	1.4	0.0174	0.6632	0.0007489
178	gm-AEJ=gm(Anh)-AEJV (3-3)	2	0.0118	11.95	1801.7728	1.2	0.0112	1.0	3.053e-6
64	l-AEJV	1	0.0117	13.24	561.2646	1.5	0.0111	1.0	1.219e-5
306	gm-AEJA=gm-AEJA=g(DeAc)mgm-AEJA (4-3, 4-3)	3	0.0117	8.5	3224.3726	0.2	0.0111	1.0	0.0003961
179	gm-AEJA=gm-AEJV (4-3)	2	0.0116	9.46	1892.8375	0.6	0.011	1.0	0.0002319
180	gm-AEJ=gm(Anh)-AEJY (3-3)	2	0.0114	12.21	1865.7677	1.2	0.0108	1.0	3.362e-6
65	gm-AEJQ	1	0.0112	4.94	998.4292	-0.8	0.0106	1.0	0.000106
51	g(DeAc)m-AEJL	1	0.0111	8.47	941.4441	0.4	0.021	0.5	7.586e-5
51	g(DeAc)m-AEJI	1	0.0111	8.47	941.4441	0.4	0.021	0.5	7.586e-5
66	g(DeAc)m-AEJD	1	0.011	4.57	943.387	-1.0	0.0104	1.0	2.906e-5
182	gm-AEJA=g(DeAc)m-AEJF (4-3)	2	0.011	11.78	1898.8256	0.7	0.0104	1.0	0.000313
292	gm-AEJA=AEJA=gm(Anh)-AEJ (4-3, 4-3)	3	0.011	9.46	2216.9431	0.9	0.0151	0.6885	0.0003271
159	l-AEJA=g(DeAc)m-AEJ (4-3)	2	0.0109	6.71	1343.5841	-0.4	0.0168	0.6156	4.344e-5
148	gm-AEJ=gm(Anh)-AEJL (3-3)	2	0.0108	13.95	1815.7885	1.3	0.0204	0.5	5.546e-6
148	gm-AEJ=gm(Anh)-AEJI (3-3)	2	0.0108	13.95	1815.7885	1.3	0.0204	0.5	5.546e-6
67	g(DeAc)m-AEJV	1	0.0107	4.86	927.4284	0.4	0.0101	1.0	3.374e-5
183	gm-AEJ=gm-AEJR (3-3)	2	0.0107	6.2	1878.8331	0.9	0.0101	1.0	9.032e-5
184	gm-AEJA=g(DeAc)m-AEJN (4-3)	2	0.0106	6.1	1865.8001	0.6	0.01	1.0	0.0001879
309	gm-AEJA=gm(Anh)-AEJ=gm(Anh)-AEJG (4-3, 3-3)	3	0.0106	11.66	2663.1002	-0.3	0.01	1.0	0.0001966
68	l-AEJN	1	0.0103	3.1	576.2391	0.1	0.0097	1.0	0.0001295
185	AEJ=gm(Anh)-AEJ (3-3)	2	0.0102	7.55	1222.5089	1.9	0.0096	1.0	7.93e-6
313	gm-AEJ=gm-AEJ=gm(Anh)-AEJG (3-3, 3-3)	3	0.0102	9.5	2612.0872	0.6	0.0096	1.0	0.0001629
188	l-AEJA=gm(Anh)-AEJG (4-3)	2	0.0096	9.36	1422.5886	0.7	0.0091	1.0	0.0001003
298	gm-AEJA=gm(Anh)-AEJ=gm(Anh)-AEJ (4-3, 3-3)	3	0.0096	12.17	2606.0753	0.6	0.0136	0.6657	4.459e-5
69	gm(Anh)-AEJY	1	0.0092	11.89	1013.4077	1.0	0.0087	1.0	2.558e-5
409	g(DeAc)mgm-AEJA=g(DeAc)mgm-AEJA (4-3)	2	0.0092	7.21	2737.1435	-0.4	0.0087	1.0	1.449e-5
191	gm-AEJ=gm(Anh)-AEJK (3-3)	2	0.009	9.59	1830.7994	4.3	0.0085	1.0	1.604e-5
192	gm-AEJ=gmgm(Anh)-AEJG (3-3)	2	0.0089	9.23	2237.9057	0.2	0.0084	1.0	2.048e-6
193	gm-AEJ=l-AEJ (3-3)	2	0.0089	6.48	1314.5562	0.4	0.0084	1.0	2.489e-5
410	gm-AEJA=gm-AEJA=gm(Anh)-AEJN (4-3, 4-3)	3	0.0089	9.57	2811.1816	1.7	0.0084	1.0	0.0001343
274	gm-AEJ=gm-AEJ=gm(Anh)-AEJA (3-3, 3-3)	3	0.0089	10.23	2626.1029	0.9	0.0305	0.2752	8.872e-5
194	AEJA=AEJA (4-3)	2	0.0088	4.32	904.4138	-0.7	0.0083	1.0	2.696e-6
195	gm-AEJ=g(DeAc)m-AEJF (3-3)	2	0.0087	11.4	1827.7885	0.8	0.0082	1.0	4.178e-5
70	gm(Anh)-AEJV	1	0.0084	10.75	949.4128	1.0	0.0079	1.0	1.055e-5
186	l-AEJA=g(DeAc)mgm-AEJ (4-3)	2	0.0084	7.33	1821.7626	1.3	0.0096	0.8228	1.138e-5
134	gm-AEJ=gmgm(Anh)-AEJA (3-3)	2	0.0083	9.83	2251.9214	1.2	0.027	0.2923	8.85e-6
198	AEJ=g(DeAc)m-AEJG (3-3)	2	0.0083	4.64	1257.546	-0.3	0.0078	1.0	4.191e-6
199	gm-AEJA=l-AEJN (4-3)	2	0.0081	6.36	1499.6363	0.0	0.0077	1.0	2.809e-5
317	gm-AEJA=gm-AEJA=l-AEJG (4-3, 4-3)	3	0.008	8.24	2366.0133	1.3	0.0076	1.0	0.0003269
318	gm-AEJA=gm-AEJA=gmgm(Anh)-AEJA (4-3, 4-3)	3	0.0079	11.14	3246.357	-0.0	0.0075	1.0	0.000139
417	gm-AEJA=gm-AEJA=gm-AEJA=gm(Anh)-AEJG (4-3, 4-3, 4-3)	4	0.0079	10.69	3677.5572	1.8	0.0075	1.0	0.0003243
71	gmgm(Anh)-AEJ	1	0.0078	7.58	1328.5242	1.6	0.0074	1.0	8.85e-6
200	gm-AEJA=gm(Anh)-AEJY (4-3)	2	0.0078	13.1	1936.8048	0.9	0.0074	1.0	2.519e-5
319	gm-AEJ=gm-AEJ=gm-AEJH (3-3, 3-3)	3	0.0075	9.76	2712.1509	0.0	0.0071	1.0	5.565e-6
320	gm-AEJA=gm-AEJA=g(DeAc)mgm(Anh)-AEJA (4-3, 4-3)	3	0.0075	10.52	3204.3464	0.9	0.0071	1.0	9.555e-5
324	gm-AEJA=gm-AEJ=gm-AEJF (4-3, 3-3)	3	0.0073	12.89	2793.1975	0.9	0.0069	1.0	0.000315
206	gm-AEJA=gm(Anh)-AEJM (4-3)	2	0.0072	12.7	1904.782	1.3	0.0068	1.0	5.183e-5
420	gm-AEJA=gm-AEJA=gm-AEJA=gm-AEJG (4-3, 4-3, 4-3)	4	0.0071	8.89	3697.5835	1.5	0.0067	1.0	0.0007627
210	gm-AEJA=gm(Anh)-AEJD (4-3)	2	0.007	8.95	1888.7685	0.9	0.0066	1.0	4.951e-5
159	l-AEJ=g(DeAc)m-AEJA (3-3)	2	0.0068	6.71	1343.5841	-0.4	0.0168	0.3844	2.712e-5
325	gm-AEJ=gm(Anh)-AEJH (3-3)	2	0.0068	7.97	1839.7633	0.6	0.0064	1.0	1.546e-5
212	gm-AEJ=g(DeAc)m-AEJ (3-3)	2	0.0067	6.26	1680.7214	0.5	0.0063	1.0	0.0001103
326	gm-AEJA=gm-AEJA=gmgm-AEJA (4-3, 4-3)	3	0.0066	9.08	3266.3832	1.5	0.0062	1.0	0.0004835
277	gm-AEJA=gm-AEJ=gm-AEJ (4-3, 3-3)	3	0.0065	8.13	2646.1291	1.8	0.0265	0.232	0.0003428
328	gm(Anh)-AEJA=gm(Anh)-AEJA=gm(Anh)-AEJA (4-3, 4-3)	3	0.0062	14.33	2728.1233	1.3	0.0059	1.0	1.036e-5
329	gm-AEJA=gm-AEJ=g(DeAc)m(Anh)-AEJA (4-3, 3-3)	3	0.0062	10.17	2655.1294	1.0	0.0059	1.0	0.0001755
289	gm-AEJA=gm-AEJA=g(DeAc)m-AEJ (4-3, 4-3)	3	0.0062	8.1	2675.1556	1.4	0.0174	0.3368	0.0003803
63	AEJL	1	0.0061	7.56	503.2591	2.7	0.0116	0.5	2.957e-6
63	AEJI	1	0.0061	7.56	503.2591	2.7	0.0116	0.5	2.957e-6
216	l-AEJ=gm(Anh)-AEJG (3-3)	2	0.0061	8.95	1351.5515	0.1	0.0058	1.0	4.245e-6
424	gm-AEJA=gm-AEJA=gm(Anh)-AEJA=gm(Anh)-AEJA (4-3, 4-3, 4-3)	4	0.0061	12.97	3671.5579	-1.5	0.0058	1.0	0.0001784
415	gm-AEJA=gm-AEJ=l-AEJA (4-3, 3-3)	3	0.0061	8.62	2308.9905	-0.4	0.0076	0.7593	0.0004735
72	AEJR	1	0.006	3.94	546.2762	0.5	0.0057	1.0	3.837e-6
73	g(DeAc)m(Anh)-AEJA	1	0.006	5.39	879.3709	0.5	0.0057	1.0	5.7e-5
126	AEJA=g(DeAc)m-AEJ (4-3)	2	0.0059	5.26	1271.5616	0.0	0.039	0.1426	4.688e-6
428	gm-AEJA=gm-AEJA=AEJA=gm(Anh)-AEJA (4-3, 4-3, 4-3)	4	0.0057	10.46	3211.3774	1.5	0.0054	1.0	0.0001633
74	gmgm(Anh)-AEJG	1	0.0056	7.87	1385.5457	0.6	0.0053	1.0	1.183e-5
333	gm-AEJ=g(DeAc)m-AEJY (3-3)	2	0.0056	9.28	1843.7834	-2.2	0.0053	1.0	6.879e-6
332	gm-AEJ=gm-AEJ=gm-AEJG (3-3, 3-3)	3	0.0056	7.39	2632.1134	0.5	0.0053	1.0	0.0004772
429	gm-AEJ=gm-AEJD (3-3)	2	0.0055	6.38	1837.7576	0.3	0.0052	1.0	2.667e-5
334	gm-AEJA=l-AEJA=gm(Anh)-AEJA (4-3, 4-3)	3	0.0055	10.97	2360.0014	0.7	0.0052	1.0	7.586e-5
337	AEJA=gm(Anh)-AEJA=gm(Anh)-AEJA (4-3, 4-3)	3	0.0052	11.75	2267.954	-0.3	0.0049	1.0	1.292e-6
338	gm-AEJA=AEJ=gm(Anh)-AEJG (4-3, 3-3)	3	0.0052	8.65	2202.9275	0.2	0.0049	1.0	0.0002059
203	AEJ=g(DeAc)mgm-AEJA (3-3)	2	0.0051	5.69	1749.7415	0.9	0.0072	0.6746	2.546e-6
222	g(DeAc)m-AEJA=g(DeAc)m-AEJG (4-3)	2	0.0051	6.09	1766.7681	0.5	0.0048	1.0	0.0002639
432	gm-AEJA=gm-AEJA=gm-AEJA=AEJA (4-3, 4-3, 4-3)	4	0.0051	8.62	3231.4036	1.1	0.0048	1.0	0.000337
426	gm-AEJA=gm-AEJA=gm-AEJA=gm(Anh)-AEJ (4-3, 4-3, 4-3)	4	0.0051	11.08	3620.5358	0.5	0.0055	0.8709	0.0002786
416	gm-AEJ=gm-AEJK (3-3)	2	0.005	5.88	1850.8256	-0.7	0.0076	0.6257	4.889e-5
292	gm-AEJA=AEJ=gm(Anh)-AEJA (4-3, 3-3)	3	0.005	9.46	2216.9431	0.9	0.0151	0.3115	0.000148
223	gm-AEJA=gm-AEJW (4-3)	2	0.0049	13.55	1979.8484	0.2	0.0046	1.0	0.0001202
298	gm-AEJ=gm(Anh)-AEJ=gm(Anh)-AEJA (3-3, 3-3)	3	0.0048	12.17	2606.0753	0.6	0.0136	0.3343	2.24e-5
190	gm-AEJA=gm(Anh)-AEJL (4-3)	2	0.0047	14.26	1886.8256	1.6	0.0089	0.5	4.155e-5
190	gm-AEJA=gm(Anh)-AEJI (4-3)	2	0.0047	14.26	1886.8256	1.6	0.0089	0.5	4.155e-5
226	gm-AEJ=l-AEJN (3-3)	2	0.0047	5.48	1428.5991	1.0	0.0044	1.0	3.749e-6
227	gm-AEJ=gm-AEJM (3-3)	2	0.0047	9.28	1853.7724	2.5	0.0044	1.0	4.514e-5
435	gm-AEJ=gm-AEJE (3-3)	2	0.0047	7.76	1851.7732	0.1	0.0044	1.0	5.913e-6
288	gm-AEJA=gm-AEJ=AEJA (4-3, 3-3)	3	0.0046	7.36	2236.9707	0.5	0.0175	0.2468	0.0008625
228	gm-AEJA=l-AEJF (4-3)	2	0.0045	13.81	1532.6617	0.6	0.0043	1.0	7.904e-5
342	gm-AEJA=gm(Anh)-AEJH (4-3)	2	0.0044	8.27	1910.8004	1.1	0.0042	1.0	0.0001158
343	gm-AEJA=gm-AEJA=gm-AEJQ (4-3, 4-3)	3	0.0044	8.27	2845.2248	1.3	0.0042	1.0	9.786e-5
344	gm-AEJ=gm(Anh)-AEJR (3-3)	2	0.0043	8.33	1858.8068	-0.3	0.0041	1.0	1.561e-5
344	l-AEJA=l-AEJA=g(DeAc)m-AEJ (4-3, 4-3)	3	0.0043	8.33	1858.8068	-0.3	0.0041	1.0	1.574e-6
232	gm-AEJA=gm-AEJG (4-3)	2	0.0043	7.58	1850.7905	1.0	0.0041	0.9997	0.01495
133	gm-AEJ=g(DeAc)mgm(Anh)-AEJA (3-3)	2	0.0043	9.15	2209.9122	0.5	0.0286	0.1419	8.618e-6
77	AEJG	1	0.0039	3.2	447.1965	0.0	0.0037	1.0	8.48e-5
352	AEJA=AEJA=gm(Anh)-AEJ (4-3, 4-3)	3	0.0036	8.18	1736.7476	1.0	0.0034	1.0	1.855e-6
331	gm-AEJA=AEJ=gm(Anh)-AEJ (4-3, 3-3)	3	0.0034	9.24	2145.906	0.8	0.0055	0.5845	2.78e-5
236	gm-AEJ=g(DeAc)m-AEJN (3-3)	2	0.0034	5.84	1794.763	0.8	0.0032	1.0	2.508e-5
238	gm-AEJ=l-AEJF (3-3)	2	0.0034	12.99	1461.6246	0.5	0.0032	1.0	1.055e-5
213	g(DeAc)mgm-AEJA=g(DeAc)mgm-AEJ (4-3)	2	0.0033	6.91	2666.1077	0.1	0.0063	0.5	2.847e-6
213	g(DeAc)mgm-AEJ=g(DeAc)mgm-AEJA (3-3)	2	0.0033	6.91	2666.1077	0.1	0.0063	0.5	2.847e-6
242	gm-AEJ=gm-AEJW (3-3)	2	0.0032	13.3	1908.8113	0.4	0.003	1.0	1.604e-5
353	gm-AEJ=gm(Anh)-AEJ=gm(Anh)-AEJG (3-3, 3-3)	3	0.0032	11.41	2592.063	-0.6	0.003	1.0	2.624e-5
243	gm-AEJA=gm(Anh)-AEJK (4-3)	2	0.0031	8.26	1901.8365	1.3	0.0029	1.0	0.0001202
416	gm-AEJA=g(DeAc)m-AEJV (4-3)	2	0.003	5.88	1850.8256	-0.7	0.0076	0.3743	2.924e-5
219	g(DeAc)m-AEJA=g(DeAc)m-AEJ (4-3)	2	0.0029	6.51	1709.7479	-0.4	0.0054	0.5	0.0001202
219	g(DeAc)m-AEJ=g(DeAc)m-AEJA (3-3)	2	0.0029	6.51	1709.7479	-0.4	0.0054	0.5	0.0001202
246	gm-AEJA=gmgm-AEJF (4-3)	2	0.0028	12.8	2419.016	1.9	0.0026	1.0	7.875e-5
354	gm-AEJA=gm-AEJA=g(DeAc)mgm(Anh)-AEJ (4-3, 4-3)	3	0.0027	10.26	3133.3093	1.0	0.003	0.8581	7.106e-5
203	AEJA=g(DeAc)mgm-AEJ (4-3)	2	0.0025	5.69	1749.7415	0.9	0.0072	0.3254	1.228e-6
140	AEJA=l-AEJ (4-3)	2	0.0025	5.43	905.3978	0.1	0.0248	0.0941	1.057e-6
78	g(DeAc)m-AEJH	1	0.0024	4.1	965.4189	0.6	0.0023	1.0	7.463e-5
331	gm-AEJ=AEJ=gm(Anh)-AEJA (3-3, 3-3)	3	0.0024	9.24	2145.906	0.8	0.0055	0.4155	1.976e-5
225	gm-AEJ=AEJL (3-3)	2	0.0024	9.15	1355.6192	0.5	0.0045	0.5	2.242e-6
225	gm-AEJ=AEJI (3-3)	2	0.0024	9.15	1355.6192	0.5	0.0045	0.5	2.242e-6
79	g(DeAc)m-AEJA	1	0.0022	4.1	899.3985	-0.8	0.0021	1.0	0.04212
415	gm-AEJA=gm-AEJA=l-AEJ (4-3, 4-3)	3	0.0019	8.62	2308.9905	-0.4	0.0076	0.2407	0.0001501
186	l-AEJ=g(DeAc)mgm-AEJA (3-3)	2	0.0018	7.33	1821.7626	1.3	0.0096	0.1772	2.451e-6
356	gm-AEJA=AEJA=AEJ (4-3, 4-3)	3	0.0013	6.11	1756.7738	0.5	0.0025	0.5	1.448e-6
356	gm-AEJA=AEJ=AEJA (4-3, 3-3)	3	0.0013	6.11	1756.7738	0.5	0.0025	0.5	1.448e-6
80	g(DeAc)m-AEJS	1	0.0013	3.71	915.3921	-0.0	0.0012	1.0	1.373e-5
147	l-AEJ=gm(Anh)-AEJA (3-3)	2	0.001	9.68	1365.5671	0.4	0.0204	0.0449	8.478e-6
359	gm-AEJ=gm-AEJQ (3-3)	2	0.0008	6.66	1850.7892	0.2	2.8505	0.0002739	4.097e-6
426	gm-AEJA=gm-AEJA=gm-AEJ=gm(Anh)-AEJA (4-3, 4-3, 3-3)	4	0.0008	11.08	3620.5358	0.5	0.0055	0.1291	4.131e-5
43	g(DeAc)m-AEJE	1	0.0007	4.23	957.4026	-0.7	0.0326	0.01938	6.444e-6
248	AEJA=AEJ (4-3)	2	0.0005	3.75	833.3767	0.6	0.001	0.5	1.098e-6
248	AEJ=AEJA (3-3)	2	0.0005	3.75	833.3767	0.6	0.001	0.5	1.098e-6
354	gm-AEJA=gm-AEJ=g(DeAc)mgm(Anh)-AEJA (4-3, 3-3)	3	0.0005	10.26	3133.3093	1.0	0.003	0.1419	1.175e-5
166	gm-AEJA=g(DeAc)m-AEJE (4-3)	2	0.0003	6.66	1880.8011	1.9	0.0141	0.01938	1.83e-6
252	gm-AEJA=gm-AEJ=gm-AEJQ (4-3, 3-3)	3	0.0001	8.01	2774.1877	0.5	0.2635	0.0002739	2.26e-6
