## Supplementary material for "Rhizobial enzyme reveals pH-driven catalytic switching and ʟ-amino acid incorporation by ʟ,ᴅ-transpeptidases": File S1. Muropeptide Quantifications: Ldt10.2.csv

Match	Structure	Oligo State	Corrected Abundance (%)	Consolidated RT (min)	Consolidated Theo (Da)	Consolidated Delta (ppm)	Raw Abundance (%)	Relative Likelihood	Likelihood
1	gm-AEJA	1	26.0036	5.17	941.4077	-1.6	24.0555	1.0	1.0
2	g(DeAc)m-AEJA	1	12.5009	4.88	899.3971	-0.5	11.5644	1.0	4.2e-5
294	gm-AEJA=gm-AEJA (4-3)	2	9.4675	7.25	1864.8048	-0.0	8.7582	1.0	0.05787
3	gm-AEJG	1	7.2428	4.72	927.3921	-1.3	6.7002	1.0	0.067
4	gm-AEJ	1	3.0666	4.56	870.3706	-1.1	2.8369	1.0	0.02837
296	gm-AEJA=gm-AEJG (4-3)	2	2.9744	6.67	1850.7892	-0.2	2.7527	0.9996	0.01612
295	gm-AEJA=gm-AEJ (4-3)	2	2.5586	6.92	1793.7677	-0.2	4.7339	0.5	0.006824
295	gm-AEJ=gm-AEJA (3-3)	2	2.5586	6.92	1793.7677	-0.2	4.7339	0.5	0.006824
5	g(DeAc)m-AEJG	1	2.5386	4.5	885.3815	-1.0	2.3484	1.0	2.814e-6
6	gm(Anh)-AEJA	1	2.333	7.94	921.3815	0.1	2.1582	1.0	0.02158
200	gm-AEJA=g(DeAc)m-AEJA (4-3)	2	2.0939	7.0	1822.7943	-0.5	1.937	1.0	1.01e-5
76	gm-AEJA=AEJA (4-3)	2	1.7162	5.93	1384.6093	0.2	1.5876	1.0	0.0003729
77	gm-AEJA=gm(Anh)-AEJA (4-3)	2	1.557	9.71	1844.7786	0.2	1.4404	1.0	0.005192
297	gm-AEJ=gm-AEJG (3-3)	2	1.3373	6.35	1779.7521	-0.4	1.2371	1.0	0.001901
7	gm(Anh)-AEJG	1	1.2762	7.11	907.3658	-0.3	1.1806	1.0	0.001446
298	gm-AEJA=gm-AEJA=gm-AEJA (4-3, 4-3)	3	1.0777	8.57	2788.202	-0.2	0.997	1.0	0.02107
78	gm-AEJA=gm(Anh)-AEJ (4-3)	2	1.0612	9.29	1773.7415	0.2	1.2437	0.7893	0.002294
8	gm(Anh)-AEJ	1	1.0309	6.82	850.3444	-0.5	0.9537	1.0	0.0006123
9	gm-AEJF	1	0.9933	11.11	1017.439	-0.5	0.9189	1.0	0.009189
10	gm-AEJN	1	0.9545	4.47	984.4135	-1.1	0.883	1.0	0.00883
301	gm-AEJA=g(DeAc)m-AEJ (4-3)	2	0.8808	6.67	1751.7572	-0.9	0.8154	0.9993	0.001663
11	g(DeAc)m-AEJ	1	0.7472	4.39	828.36	-0.6	0.6912	1.0	1.191e-6
80	gm-AEJA=gm(Anh)-AEJG (4-3)	2	0.7267	8.99	1830.763	-0.0	0.6723	1.0	0.00284
12	gm	1	0.5931	2.89	498.2061	-1.1	0.5487	1.0	0.005487
13	g(DeAc)mgm-AEJA	1	0.5868	5.46	1377.577	-0.6	0.5428	1.0	0.005428
79	gm-AEJA=AEJ (4-3)	2	0.565	5.62	1313.5722	0.2	0.7268	0.7191	0.0001126
14	l-AEJA	1	0.4855	4.81	533.2333	-0.6	0.4491	1.0	0.004491
81	gm-AEJ=gm(Anh)-AEJG (3-3)	2	0.4627	8.65	1759.7259	-0.5	0.428	1.0	0.0003349
15	gmgm-AEJA	1	0.3787	6.14	1419.5876	-0.2	0.3503	1.0	0.003503
304	gm-AEJA=gm-AEJA=gm(Anh)-AEJA (4-3, 4-3)	3	0.3703	10.72	2768.1758	0.1	0.3426	1.0	0.003465
305	gm-AEJA=g(DeAc)m-AEJG (4-3)	2	0.3485	6.44	1808.7786	-0.1	0.3224	1.0	0.005649
306	gm-AEJA=gm-AEJA=gm-AEJG (4-3, 4-3)	3	0.3306	8.0	2774.1863	-0.0	0.306	0.9996	0.006619
78	gm-AEJ=gm(Anh)-AEJA (3-3)	2	0.2832	9.29	1773.7415	0.2	1.2437	0.2107	0.0006123
82	gm-AEJA=AEJG (4-3)	2	0.2591	5.3	1370.5937	-1.1	0.2397	1.0	2.189e-5
83	l-AEJA=g(DeAc)mgm(Anh)-AEJA (4-3)	2	0.2455	6.69	1872.7735	-2.5	0.2271	1.0	1.186e-6
79	gm-AEJ=AEJA (3-3)	2	0.2207	5.62	1313.5722	0.2	0.7268	0.2809	4.397e-5
308	gm-AEJA=gm-AEJA=g(DeAc)m-AEJA (4-3, 4-3)	3	0.2094	8.33	2746.1914	0.1	0.1937	1.0	0.00466
84	gm-AEJH	1	0.2046	4.56	1007.4295	-1.1	0.1893	1.0	0.001893
85	gm-AEJA=l-AEJA (4-3)	2	0.2039	7.39	1456.6304	-0.4	0.1886	1.0	0.00108
17	gm-AEJY	1	0.1954	8.15	1033.4339	0.7	0.1808	1.0	0.001808
18	AEJK	1	0.1913	9.64	518.27	0.0	0.177	1.0	1.64e-6
310	gm-AEJA=gm-AEJN (4-3)	2	0.1821	6.33	1907.8107	-0.4	0.1685	1.0	0.002124
20	AEJA	1	0.1676	1.99	461.2122	-0.6	0.155	1.0	0.00155
22	gm-AEJM	1	0.1624	7.71	1001.4111	0.0	0.1502	1.0	0.001502
23	gm(Anh)-AEJF	1	0.1618	15.45	997.4128	0.4	0.1497	1.0	0.0001983
24	g(DeAc)mgm-AEJG	1	0.1606	5.02	1363.5614	-1.5	0.1486	1.0	0.0003637
86	gm-AEJ=AEJG (3-3)	2	0.1506	5.02	1299.5566	-1.1	0.1393	1.0	2.582e-6
87	gm-AEJA=gm-AEJF (4-3)	2	0.1461	12.54	1940.8375	-0.3	0.1352	1.0	0.00221
204	gm-AEJA=gm-AEJA=gm(Anh)-AEJG (4-3, 4-3)	3	0.1406	10.04	2754.1614	0.5	0.1301	1.0	0.001617
25	gm-AEJR	1	0.1359	4.66	1026.4717	-1.2	0.1257	1.0	0.001257
313	gm-AEJ=g(DeAc)m-AEJG (3-3)	2	0.1356	6.14	1737.7415	-0.4	0.1254	1.0	0.0006662
307	gm-AEJA=gm-AEJA=gm-AEJ (4-3, 4-3)	3	0.1323	8.33	2717.1649	0.1	0.2448	0.5	0.005694
307	gm-AEJA=gm-AEJ=gm-AEJA (4-3, 3-3)	3	0.1323	8.33	2717.1649	0.1	0.2448	0.5	0.005694
206	gm-AEJA=g(DeAc)mgm-AEJA (4-3)	2	0.1254	7.24	2300.9741	-1.4	0.116	1.0	0.001306
90	gm-AEJA=g(DeAc)m(Anh)-AEJA (4-3)	2	0.1247	9.43	1802.7694	-0.3	0.1154	1.0	6.254e-5
316	gm-AEJA=gmgm-AEJA (4-3)	2	0.1167	7.92	2342.9847	-0.4	0.108	1.0	0.0008427
26	gm-AEJK	1	0.1144	4.47	998.4656	-1.0	0.1058	1.0	0.001058
207	gm-AEJ=g(DeAc)m(Anh)-AEJA (3-3)	2	0.1139	8.93	1731.7309	-0.1	0.1054	1.0	7.376e-6
27	gm-AEJT	1	0.1104	4.79	971.4183	-1.1	0.1021	1.0	0.001021
91	gm-AEJ=gm(Anh)-AEJF (3-3)	2	0.1066	15.72	1849.7728	-0.4	0.0986	1.0	4.247e-5
92	AEJA=gm(Anh)-AEJA (4-3)	2	0.106	8.33	1364.5831	-0.4	0.0981	1.0	3.345e-5
28	gm-AEJV	1	0.0973	7.16	969.439	-1.1	0.09	1.0	0.0009
315	gm-AEJA=gm-AEJA=gm(Anh)-AEJ (4-3, 4-3)	3	0.0971	10.48	2697.1386	0.1	0.1138	0.7893	0.002362
29	gmgm-AEJG	1	0.0959	5.63	1405.5719	0.1	0.0887	1.0	0.0002347
317	gm-AEJ=gm-AEJ (3-3)	2	0.093	6.51	1722.7306	-0.1	0.086	1.0	0.0008048
318	gm-AEJ=gm-AEJF (3-3)	2	0.0895	12.17	1869.799	-0.0	0.0828	1.0	0.0002607
208	gm-AEJA=gm-AEJA=AEJA (4-3, 4-3)	3	0.0891	7.51	2308.0078	-0.3	0.0824	1.0	0.003819
21	gm-AEJL	1	0.0822	9.07	983.4547	-0.5	0.1521	0.5	0.001521
21	gm-AEJI	1	0.0822	9.07	983.4547	-0.5	0.1521	0.5	0.001521
31	gm(Anh)-AEJN	1	0.0791	6.6	964.3873	0.0	0.0732	1.0	0.0001906
97	AEJA=g(DeAc)m-AEJ (4-3)	2	0.0773	5.31	1271.5616	-0.9	0.0715	1.0	1.071e-5
320	gm-AEJA=gm-AEJ=gm-AEJG (4-3, 3-3)	3	0.0769	7.73	2703.1492	0.2	0.0711	1.0	0.002976
98	gm(Anh)-AEJA=gm(Anh)-AEJA (4-3)	2	0.0745	12.17	1824.7524	-0.1	0.0689	1.0	0.0004658
32	gm-AEJD	1	0.0703	4.72	985.3975	-1.6	0.065	1.0	0.00065
95	gm-AEJ=l-AEJA (3-3)	2	0.0701	7.0	1385.5933	-0.8	0.0804	0.8066	0.0001274
99	gm-AEJA=gm(Anh)-AEJF (4-3)	2	0.068	15.98	1920.8099	0.9	0.0629	1.0	0.0003601
100	gm(Anh)-AEJ=gm(Anh)-AEJG (3-3)	2	0.0635	11.0	1739.6996	0.3	0.0587	1.0	0.0001126
94	AEJA=gm(Anh)-AEJ (4-3)	2	0.0615	7.96	1293.546	-0.6	0.0958	0.5941	1.478e-5
323	gm-AEJA=gm-AEJA=g(DeAc)m-AEJG (4-3, 4-3)	3	0.0584	7.77	2732.1758	-0.1	0.054	1.0	0.0007755
34	gm-AEJW	1	0.0582	12.75	1056.4499	0.3	0.0538	1.0	0.000538
36	g(DeAc)mgm-AEJ	1	0.0568	4.91	1306.5399	-1.5	0.0525	1.0	0.000154
324	gm-AEJA=gm-AEJ=gm(Anh)-AEJG (4-3, 3-3)	3	0.0559	9.74	2683.123	-0.6	0.0517	1.0	0.00103
102	gm-AEJ=gm(Anh)-AEJ (3-3)	2	0.0544	8.86	1702.7044	0.6	0.0503	1.0	0.0002706
212	gm-AEJA=g(DeAc)mgm-AEJG (4-3)	2	0.0542	6.74	2286.9585	-1.0	0.0501	1.0	0.0003575
326	gm-AEJ=gm-AEJV (3-3)	2	0.0519	9.29	1821.799	-0.2	0.048	1.0	2.553e-5
37	AEJ	1	0.0506	1.98	390.1751	-0.6	0.0468	1.0	4.397e-5
38	gm-AEJA=l-AEJG (4-3)	2	0.0505	6.74	1442.6148	-0.6	0.0467	1.0	6.76e-5
327	gm-AEJA=gm-AEJA=g(DeAc)m(Anh)-AEJA (4-3, 4-3)	3	0.05	10.43	2726.1652	-0.3	0.0463	1.0	0.0002776
104	gm-AEJ=gm-AEJN (3-3)	2	0.0496	6.05	1836.7749	0.1	0.0459	1.0	0.0002505
215	gm-AEJA=gm(Anh)-AEJA=gm(Anh)-AEJA (4-3, 4-3)	3	0.0472	12.76	2748.1495	0.3	0.0437	1.0	0.0001657
216	gm-AEJA=gm-AEJA=g(DeAc)m-AEJ (4-3, 4-3)	3	0.0459	8.1	2675.1556	0.1	0.0425	0.9993	0.00196
329	gm-AEJA=l-AEJA=g(DeAc)mgm(Anh)-AEJA (4-3, 4-3)	3	0.0449	7.99	2796.1594	1.8	0.0415	1.0	0.0005463
106	gm-AEJA=gm(Anh)-AEJN (4-3)	2	0.0431	8.54	1887.7844	-1.9	0.0399	1.0	0.0001761
96	gm(Anh)-AEJA=gm(Anh)-AEJ (4-3)	2	0.0428	11.81	1753.7153	0.1	0.0791	0.5	0.0002058
96	gm(Anh)-AEJ=gm(Anh)-AEJA (3-3)	2	0.0428	11.81	1753.7153	0.1	0.0791	0.5	0.0002058
107	AEJ=gm(Anh)-AEJG (3-3)	2	0.0426	7.05	1279.5303	-0.6	0.0394	1.0	5.525e-6
94	AEJ=gm(Anh)-AEJA (3-3)	2	0.042	7.96	1293.546	-0.6	0.0958	0.4059	1.01e-5
40	gm(Anh)-AEJH	1	0.0409	6.63	987.4033	-0.9	0.0378	1.0	4.085e-5
110	gm(Anh)-AEJA=gm(Anh)-AEJG (4-3)	2	0.0388	11.37	1810.7368	0.3	0.0359	1.0	0.0002548
113	gm-AEJ=gm-AEJK (3-3)	2	0.0361	7.12	1850.8269	0.1	0.0334	1.0	3.001e-5
114	gm(Anh)-AEJR	1	0.0352	6.77	1006.4455	-0.4	0.0326	1.0	2.713e-5
42	gmgm-AEJ	1	0.0338	5.67	1348.5505	-1.4	0.0313	1.0	9.938e-5
221	gm-AEJA=AEJA=gm(Anh)-AEJA (4-3, 4-3)	3	0.0338	9.67	2287.9802	-0.6	0.0313	1.0	0.000236
333	gm-AEJA=gm-AEJA=AEJG (4-3, 4-3)	3	0.0338	6.86	2293.9908	-1.5	0.0313	1.0	0.0005766
44	gm-AEJE	1	0.0328	5.04	999.4132	-3.9	0.0303	1.0	0.000303
334	gm-AEJA=gm-AEJQ (4-3)	2	0.0325	6.95	1921.8263	-0.0	0.0301	1.0	5.701e-5
45	gm(Anh)-AEJK	1	0.0321	6.35	978.4393	-0.7	0.0297	1.0	2.283e-5
118	AEJA=g(DeAc)m-AEJG (4-3)	2	0.0315	5.04	1328.5831	-1.8	0.0291	1.0	3.64e-5
335	gm-AEJA=gm-AEJA=gm-AEJA=gm-AEJA (4-3, 4-3, 4-3)	4	0.0311	9.42	3711.5991	0.3	0.0288	1.0	0.002398
47	l-AEJG	1	0.0304	4.03	519.2177	-0.5	0.0281	1.0	0.0003009
223	gm-AEJA=g(DeAc)mgm(Anh)-AEJA (4-3)	2	0.0289	9.56	2280.9479	0.3	0.0267	1.0	6.351e-5
213	gm-AEJ=g(DeAc)mgm-AEJA (3-3)	2	0.0286	6.99	2229.937	-0.9	0.0482	0.5494	0.000154
48	g(DeAc)mgm(Anh)-AEJA	1	0.0285	7.94	1357.5508	-0.5	0.0264	1.0	0.000264
49	g(DeAc)m(Anh)-AEJA	1	0.0281	5.41	879.3709	-0.6	0.026	1.0	0.00026
120	gm-AEJA=gm-AEJA (4-3)	2	0.0278	8.26	1864.8062	-0.2	0.0257	1.0	0.05787
225	AEJA=gm(Anh)-AEJG (4-3)	2	0.0277	7.44	1350.5675	-0.8	0.0256	1.0	1.83e-5
226	gm-AEJ=g(DeAc)mgm-AEJG (3-3)	2	0.0276	6.46	2215.9214	-0.1	0.0255	1.0	4.216e-5
315	gm-AEJA=gm-AEJ=gm(Anh)-AEJA (4-3, 3-3)	3	0.0259	10.48	2697.1386	0.1	0.1138	0.2107	0.0006302
50	gm-AEJQ	1	0.0256	4.99	998.4292	-1.4	0.0237	1.0	0.000237
230	AEJA=AEJA=gm(Anh)-AEJA (4-3, 4-3)	3	0.0254	8.49	1807.7847	-1.0	0.0235	1.0	1.521e-6
339	gm-AEJA=gm-AEJA=gm-AEJA=gm(Anh)-AEJA (4-3, 4-3, 4-3)	4	0.0252	11.24	3691.5729	0.9	0.0233	1.0	0.0008241
122	gm-AEJA=gmgm(Anh)-AEJA (4-3)	2	0.024	10.29	2322.9585	0.2	0.0222	1.0	5.244e-5
51	gmgm(Anh)-AEJA	1	0.0236	5.44	1399.5614	-2.7	0.0218	1.0	0.000218
213	gm-AEJA=g(DeAc)mgm-AEJ (4-3)	2	0.0235	6.99	2229.937	-0.9	0.0482	0.4506	0.0001263
219	gm-AEJ=gmgm-AEJA (3-3)	2	0.0231	7.58	2271.9476	0.3	0.0375	0.5689	9.938e-5
52	g(DeAc)mgm	1	0.0227	4.65	934.3754	-1.3	0.021	1.0	2.978e-5
53	gm(Anh)-AEJM	1	0.0224	11.6	981.3849	-0.0	0.0207	1.0	3.242e-5
233	gm-AEJ=g(DeAc)mgm(Anh)-AEJA (3-3)	2	0.0218	9.16	2209.9108	-0.3	0.0202	1.0	7.489e-6
234	gm-AEJA=gm-AEJT (4-3)	2	0.0211	6.76	1894.8154	-0.2	0.0195	1.0	0.0002456
123	gm-AEJA=gm-AEJM (4-3)	2	0.021	9.48	1924.8095	0.0	0.0194	1.0	0.0003613
345	gm-AEJA=gm-AEJH (4-3)	2	0.0206	6.15	1930.8266	-0.0	0.0191	1.0	0.0004554
346	gm-AEJA=gm-AEJD (4-3)	2	0.0203	6.69	1908.7947	-0.4	0.0188	1.0	0.0001564
124	gm-AEJA=gm(Anh)-AEJA=gm(Anh)-AEJG (4-3, 4-3)	3	0.0203	12.07	2734.1339	-0.1	0.0188	1.0	8.636e-5
237	gm-AEJA=gm-AEJA=gm-AEJN (4-3, 4-3)	3	0.02	7.66	2831.2078	0.5	0.0185	1.0	0.0004053
126	gm-AEJ=gm(Anh)-AEJN (3-3)	2	0.0195	8.19	1816.7473	0.5	0.018	1.0	2.077e-5
229	gm-AEJ=gm-AEJ=gm-AEJA (3-3, 3-3)	3	0.0194	8.12	2646.1291	-0.1	0.0235	0.7645	0.0006715
127	gm-AEJ=l-AEJG (3-3)	2	0.0193	6.38	1371.5777	-0.8	0.0179	1.0	7.972e-6
350	gm-AEJA=gm-AEJC (4-3)	2	0.0186	4.88	1896.7769	-4.0	0.0172	1.0	1.924e-5
241	gm-AEJA=gm-AEJA=gm-AEJF (4-3, 4-3)	3	0.0182	13.16	2864.2346	0.4	0.0168	1.0	0.0003252
351	gm-AEJ=gm-AEJ=gm-AEJH (3-3, 3-3)	3	0.0181	9.8	2712.1495	-0.1	0.0167	1.0	2.865e-6
219	gm-AEJA=gmgm-AEJ (4-3)	2	0.0175	7.58	2271.9476	0.3	0.0375	0.4311	7.529e-5
54	gm(Anh)-AEJD	1	0.0174	7.05	965.3713	0.3	0.0161	1.0	1.403e-5
56	gm(Anh)-AEJY	1	0.0171	11.7	1013.4077	0.5	0.0158	1.0	3.902e-5
132	l-AEJA=g(DeAc)mgm-AEJA (4-3)	2	0.0171	7.79	1892.7998	-0.3	0.0158	1.0	2.438e-5
95	gm-AEJA=l-AEJ (4-3)	2	0.0168	7.0	1385.5933	-0.8	0.0804	0.1934	3.055e-5
43	gm(Anh)-AEJL	1	0.0166	13.37	963.4284	0.1	0.0308	0.5	3.283e-5
43	gm(Anh)-AEJI	1	0.0166	13.37	963.4284	0.1	0.0308	0.5	3.283e-5
58	g(DeAc)mgm-AEJN	1	0.0164	4.81	1420.5828	-1.2	0.0152	1.0	4.793e-5
242	gm-AEJA=gm-AEJ=g(DeAc)m(Anh)-AEJA (4-3, 3-3)	3	0.0163	10.19	2655.1294	-0.1	0.0151	1.0	0.0002535
356	gm-AEJA=gm-AEJA=g(DeAc)mgm-AEJA (4-3, 4-3)	3	0.016	8.48	3224.3713	-0.0	0.0148	1.0	0.000279
59	gm-AEJS	1	0.0156	4.97	957.4026	-1.3	0.0144	1.0	0.000144
60	l-AEJW	1	0.0153	16.03	648.2755	0.7	0.0142	1.0	2.416e-6
245	gm-AEJA=gmgm-AEJG (4-3)	2	0.0149	7.26	2328.9691	-0.8	0.0138	1.0	0.0002134
136	gm-AEJA=gm-AEJY (4-3)	2	0.0144	10.0	1956.8324	0.2	0.0133	1.0	0.0004349
137	g(DeAc)m-AEJ=g(DeAc)m-AEJG (3-3)	2	0.0144	5.8	1695.7309	0.2	0.0133	1.0	0.0001623
246	gm-AEJA=gm-AEJA=gm(Anh)-AEJF (4-3, 4-3)	3	0.0142	15.98	2844.2084	0.8	0.0131	1.0	0.0001513
61	AEJH	1	0.0141	4.37	527.234	-2.9	0.013	1.0	2.934e-6
62	l-AEJ	1	0.0137	3.29	462.1962	-0.8	0.0127	1.0	0.0001274
232	gm-AEJA=gm-AEJ=gm(Anh)-AEJ (4-3, 3-3)	3	0.0137	10.26	2626.1029	-0.1	0.0205	0.6195	0.000121
248	gm-AEJ=AEJH (3-3)	2	0.0133	8.44	1379.594	3.7	0.0123	1.0	3.688e-6
249	gm-AEJ=g(DeAc)m-AEJ (3-3)	2	0.0132	6.28	1680.72	-0.6	0.0122	1.0	0.0001961
139	gm-AEJA=gm-AEJV (4-3)	2	0.0125	9.45	1892.8375	-0.1	0.0116	1.0	0.0002165
140	AEJA=g(DeAc)mgm-AEJA (4-3)	2	0.0124	5.98	1820.7786	-0.2	0.0115	1.0	8.413e-6
63	g(DeAc)mgm-AEJF	1	0.0123	10.56	1453.6083	-0.4	0.0114	1.0	4.988e-5
365	gm-AEJA=gm-AEJK (4-3)	2	0.0123	6.15	1921.8627	-0.2	0.0114	1.0	0.0002545
250	gm-AEJA=gm(Anh)-AEJ=gm(Anh)-AEJG (4-3, 3-3)	3	0.012	11.69	2663.0968	0.3	0.0111	1.0	0.0001412
143	AEJ=g(DeAc)m-AEJG (3-3)	2	0.0119	4.73	1257.546	-1.3	0.011	1.0	1.099e-5
367	gm-AEJ=gm-AEJT (3-3)	2	0.0119	6.46	1823.7783	-0.8	0.011	1.0	2.896e-5
366	gm-AEJA=gm-AEJ=g(DeAc)m-AEJG (4-3, 3-3)	3	0.0119	7.34	2661.1386	0.0	0.011	1.0	0.0003017
368	gm-AEJA=gm-AEJA=gm(Anh)-AEJN (4-3, 4-3)	3	0.0118	9.61	2811.1816	1.0	0.0109	1.0	9.598e-5
145	gm-AEJ=AEJ (3-3)	2	0.0114	5.49	1242.5351	-0.6	0.0105	1.0	1.328e-5
373	gm-AEJA=gm-AEJR (4-3)	2	0.0111	6.47	1949.8688	0.0	0.0103	1.0	0.0003024
374	gm-AEJA=gm-AEJA=gm-AEJA=gm(Anh)-AEJG (4-3, 4-3, 4-3)	4	0.011	10.71	3677.5572	-0.4	0.0102	1.0	1.443e-5
375	gm-AEJ=gm-AEJH (3-3)	2	0.0109	5.91	1859.7895	-0.7	0.0101	1.0	5.37e-5
146	gm-AEJ=gm-AEJY (3-3)	2	0.0108	9.55	1885.7953	-0.3	0.01	1.0	5.129e-5
65	gmgm-AEJF	1	0.0107	11.85	1495.6189	-0.2	0.0099	1.0	3.219e-5
378	gm-AEJA=gm-AEJA=gm-AEJA=gm-AEJG (4-3, 4-3, 4-3)	4	0.0105	8.91	3697.5835	-0.1	0.0097	1.0	0.0007358
148	gm(Anh)-AEJ=gm(Anh)-AEJ (3-3)	2	0.0102	11.27	1682.6782	0.3	0.0094	1.0	9.095e-5
236	gm-AEJA=gm(Anh)-AEJA=gm(Anh)-AEJ (4-3, 4-3)	3	0.01	12.35	2677.1124	-0.4	0.0185	0.5	9.514e-5
236	gm-AEJA=gm(Anh)-AEJ=gm(Anh)-AEJA (4-3, 3-3)	3	0.01	12.35	2677.1124	-0.4	0.0185	0.5	9.514e-5
66	AEJG	1	0.0098	1.66	447.1965	-0.9	0.0091	1.0	0.0001039
348	gm-AEJ=gm-AEJL (3-3)	2	0.0098	10.71	1835.8147	0.1	0.0182	0.5	2.157e-5
348	gm-AEJ=gm-AEJI (3-3)	2	0.0098	10.71	1835.8147	0.1	0.0182	0.5	2.157e-5
381	gm-AEJA=gm-AEJA=l-AEJA (4-3, 4-3)	3	0.0098	8.88	2380.0276	0.3	0.0091	1.0	0.0004537
382	gm-AEJA=gm-AEJA=gm-AEJA=g(DeAc)m-AEJA (4-3, 4-3, 4-3)	4	0.0097	9.2	3669.5885	-0.2	0.009	1.0	0.000466
68	AEJR	1	0.0093	4.65	546.2762	-1.6	0.0086	1.0	1.948e-6
258	gm-AEJA=gm(Anh)-AEJ=gm(Anh)-AEJG (4-3, 3-3)	3	0.0093	11.75	2663.0968	-0.3	0.0086	1.0	0.0001412
153	gm-AEJ=l-AEJ (3-3)	2	0.0089	6.5	1314.5562	-1.2	0.0082	1.0	3.603e-6
260	gm-AEJA=AEJA=gm(Anh)-AEJG (4-3, 4-3)	3	0.0088	8.9	2273.9646	-0.1	0.0081	1.0	6.158e-5
69	gm-AEJC	1	0.0086	5.52	973.3798	-0.8	0.008	1.0	8.0e-5
232	gm-AEJ=gm-AEJ=gm(Anh)-AEJA (3-3, 3-3)	3	0.0084	10.26	2626.1029	-0.1	0.0205	0.3805	7.433e-5
70	gmgm-AEJN	1	0.0083	5.36	1462.5934	-0.3	0.0077	1.0	3.093e-5
156	AEJA=l-AEJA (4-3)	2	0.0083	5.86	976.4349	0.3	0.0077	1.0	6.961e-6
157	gm-AEJA=gm(Anh)-AEJY (4-3)	2	0.0082	13.08	1936.8048	0.6	0.0076	1.0	3.801e-5
158	l-AEJA=g(DeAc)mgm-AEJ (4-3)	2	0.0082	7.32	1821.7626	0.1	0.0076	1.0	2.358e-6
161	gm-AEJA=gm(Anh)-AEJD (4-3)	2	0.008	8.94	1888.7685	0.5	0.0074	1.0	3.873e-5
264	gm-AEJ=gm-AEJ=gm(Anh)-AEJG (3-3, 3-3)	3	0.008	9.52	2612.0872	0.3	0.0074	1.0	0.0001214
266	g(DeAc)m-AEJ=g(DeAc)mgm-AEJA (3-3)	2	0.0079	6.63	2187.9265	-0.6	0.0073	1.0	3.752e-5
390	gm-AEJA=gm-AEJA=g(DeAc)mgm(Anh)-AEJA (4-3, 4-3)	3	0.0079	10.52	3204.3451	-0.4	0.0073	1.0	6.423e-5
388	gm-AEJA=gm-AEJA=gm(Anh)-AEJA=gm(Anh)-AEJA (4-3, 4-3, 4-3)	4	0.0079	12.92	3671.5467	0.6	0.0073	1.0	0.0001051
391	gm-AEJA=gm-AEJS (4-3)	2	0.0078	7.09	1880.7998	-1.5	0.0072	1.0	3.464e-5
392	g(DeAc)mgm-AEJA=g(DeAc)mgm-AEJA (4-3)	2	0.0077	7.22	2737.1435	-0.9	0.0071	1.0	2.946e-5
71	l-AEJV	1	0.0076	9.52	561.2646	0.7	0.007	1.0	4.042e-6
142	gm-AEJA=gmgm(Anh)-AEJ (4-3)	2	0.0075	9.82	2251.9214	-0.1	0.011	0.6312	1.058e-5
394	gm-AEJA=gm-AEJ=AEJG (4-3, 3-3)	3	0.0075	6.74	2222.9537	-1.5	0.0069	1.0	0.0003351
165	gm-AEJ=gm(Anh)-AEJK (3-3)	2	0.0074	9.59	1830.7994	2.7	0.0068	1.0	8.426e-6
164	gm-AEJA=gm-AEJG (4-3)	2	0.0073	7.6	1850.7905	0.9	0.0068	0.9996	0.01612
360	gm-AEJA=gm-AEJL (4-3)	2	0.0072	11.15	1906.8518	-0.3	0.0134	0.5	0.0001829
360	gm-AEJA=gm-AEJI (4-3)	2	0.0072	11.15	1906.8518	-0.3	0.0134	0.5	0.0001829
269	gm-AEJA=AEJA=AEJA (4-3, 4-3)	3	0.0069	6.53	1827.8109	-0.3	0.0064	1.0	1.467e-5
256	gm-AEJA=gm-AEJA=AEJ (4-3, 4-3)	3	0.0068	6.92	2236.9707	-0.2	0.0088	0.7191	0.001257
169	l-AEJA=gm(Anh)-AEJA (4-3)	2	0.0067	10.2	1436.6042	0.8	0.0062	1.0	9.692e-5
170	AEJ=g(DeAc)mgm-AEJA (3-3)	2	0.0067	5.73	1749.7415	0.1	0.0062	1.0	2.54e-6
172	AEJA=AEJA (4-3)	2	0.0066	4.46	904.4138	-1.9	0.0061	1.0	2.402e-6
173	gm-AEJA=gm(Anh)-AEJM (4-3)	2	0.0065	12.72	1904.782	0.4	0.006	1.0	4.979e-5
271	gm-AEJA=gm-AEJA=gm(Anh)-AEJG (4-3, 4-3)	3	0.0065	7.77	2754.1489	1.7	0.006	1.0	0.001617
254	gm-AEJA=AEJA=gm(Anh)-AEJ (4-3, 4-3)	3	0.0061	9.46	2216.9431	0.9	0.0095	0.5941	0.0001369
229	gm-AEJA=gm-AEJ=gm-AEJ (4-3, 3-3)	3	0.006	8.12	2646.1291	-0.1	0.0235	0.2355	0.0002069
144	gm-AEJA=gm-AEJL (4-3)	2	0.0059	11.69	1906.8531	0.0	0.011	0.5	0.0001829
144	gm-AEJA=gm-AEJI (4-3)	2	0.0059	11.69	1906.8531	0.0	0.011	0.5	0.0001829
277	gm-AEJ=gm-AEJ=gm-AEJG (3-3, 3-3)	3	0.0058	7.48	2632.1134	0.2	0.0054	1.0	0.000351
401	gm-AEJA=gm-AEJA=gmgm(Anh)-AEJA (4-3, 4-3)	3	0.0057	11.08	3246.3556	-0.4	0.0053	1.0	5.34e-5
398	gm-AEJA=gm-AEJA=gm-AEJA=gm(Anh)-AEJ (4-3, 4-3, 4-3)	4	0.0055	11.07	3620.5358	0.1	0.0064	0.7893	0.0002161
280	gm-AEJA=gm-AEJ=gm-AEJF (4-3, 3-3)	3	0.0054	12.9	2793.1975	0.5	0.005	1.0	0.0001992
406	gm-AEJ=gm-AEJR (3-3)	2	0.0051	6.19	1878.8317	0.0	0.0047	1.0	3.566e-5
407	gm-AEJ=gm-AEJE (3-3)	2	0.0049	7.87	1851.7732	0.3	0.0045	1.0	8.596e-6
408	gm-AEJA=gm-AEJA=gm-AEJA=g(DeAc)m(Anh)-AEJA (4-3, 4-3, 4-3)	4	0.0049	11.05	3649.5623	-0.2	0.0045	1.0	0.0001114
73	gmgm(Anh)-AEJ	1	0.0048	7.6	1328.5242	0.2	0.0044	1.0	6.184e-6
183	gm-AEJ=gm(Anh)-AEJM (3-3)	2	0.0046	11.75	1833.7449	0.8	0.0043	1.0	5.872e-6
410	gm-AEJA=gm-AEJA=gm-AEJQ (4-3, 4-3)	3	0.0046	8.42	2845.2234	-0.1	0.0043	1.0	7.241e-5
411	gm-AEJA=gm-AEJA=gm-AEJF (4-3, 4-3)	3	0.0046	12.57	2864.2333	0.1	0.0043	1.0	0.0003252
151	gm-AEJ=gm(Anh)-AEJL (3-3)	2	0.0046	13.95	1815.7885	0.9	0.0085	0.5	4.369e-6
151	gm-AEJ=gm(Anh)-AEJI (3-3)	2	0.0046	13.95	1815.7885	0.9	0.0085	0.5	4.369e-6
184	g(DeAc)m-AEJA	1	0.0045	5.5	899.3971	0.7	0.0042	1.0	4.2e-5
142	gm-AEJ=gmgm(Anh)-AEJA (3-3)	2	0.0044	9.82	2251.9214	-0.1	0.011	0.3688	6.184e-6
254	gm-AEJA=AEJ=gm(Anh)-AEJA (4-3, 3-3)	3	0.0042	9.46	2216.9431	0.9	0.0095	0.4059	9.354e-5
273	gm-AEJA=gm(Anh)-AEJ=gm(Anh)-AEJ (4-3, 3-3)	3	0.0041	12.17	2606.0753	-0.1	0.0057	0.6684	2.261e-5
283	gm-AEJA=gm(Anh)-AEJH (4-3)	2	0.0041	8.25	1910.8004	-0.0	0.0038	1.0	9.093e-5
414	gm-AEJ=gm-AEJK (3-3)	2	0.0039	5.91	1850.8256	-0.2	0.0036	1.0	3.001e-5
285	gm(Anh)-AEJA=gm(Anh)-AEJA=gm(Anh)-AEJA (4-3, 4-3)	3	0.0038	14.58	2728.1233	0.9	0.0035	1.0	1.487e-5
287	gm-AEJA=gm-AEJ=gm-AEJK (4-3, 3-3)	3	0.0036	8.44	2774.2227	0.4	0.0033	1.0	8.66e-6
288	gm-AEJA=gm-AEJA=l-AEJG (4-3, 4-3)	3	0.0036	8.48	2366.0133	-0.2	0.0033	1.0	0.0001123
418	g(DeAc)m-AEJ=g(DeAc)mgm-AEJG (3-3)	2	0.0034	6.02	2173.9108	0.1	0.0031	1.0	1.027e-5
290	gm-AEJA=AEJ=gm(Anh)-AEJG (4-3, 3-3)	3	0.0032	8.71	2202.9275	-0.1	0.003	1.0	9.478e-5
74	l-AEJQ	1	0.0029	2.21	590.2548	-3.2	0.0027	1.0	1.064e-6
194	gm-AEJA=gm(Anh)-AEJK (4-3)	2	0.0027	8.38	1901.8365	-0.1	0.0025	1.0	7.144e-5
421	gm-AEJA=gm-AEJV (4-3)	2	0.0027	10.24	1892.8361	0.3	0.0025	1.0	0.0002165
292	gm-AEJA=gm-AEJA=g(DeAc)m(Anh)-AEJA (4-3, 4-3)	3	0.0027	8.84	2726.1665	-0.2	0.0025	1.0	0.0002776
256	gm-AEJA=gm-AEJ=AEJA (4-3, 3-3)	3	0.0027	6.92	2236.9707	-0.2	0.0088	0.2809	0.0004911
181	gm-AEJ=gm-AEJL (3-3)	2	0.0024	11.24	1835.816	0.4	0.0045	0.5	2.157e-5
181	gm-AEJ=gm-AEJI (3-3)	2	0.0024	11.24	1835.816	0.4	0.0045	0.5	2.157e-5
182	gm-AEJA=gm(Anh)-AEJL (4-3)	2	0.0024	14.48	1886.8256	0.9	0.0044	0.5	3.705e-5
182	gm-AEJA=gm(Anh)-AEJI (4-3)	2	0.0024	14.48	1886.8256	0.9	0.0044	0.5	3.705e-5
273	gm-AEJ=gm(Anh)-AEJ=gm(Anh)-AEJA (3-3, 3-3)	3	0.002	12.17	2606.0753	-0.1	0.0057	0.3316	1.122e-5
289	gm-AEJA=gm-AEJ=g(DeAc)mgm-AEJA (4-3, 3-3)	3	0.002	8.25	3153.3355	0.9	0.0033	0.5494	6.37e-5
289	gm-AEJA=gm-AEJA=g(DeAc)mgm-AEJ (4-3, 4-3)	3	0.0016	8.25	3153.3355	0.9	0.0033	0.4506	5.225e-5
398	gm-AEJA=gm-AEJA=gm-AEJ=gm(Anh)-AEJA (4-3, 4-3, 3-3)	4	0.0015	11.07	3620.5358	0.1	0.0064	0.2107	5.767e-5
296	gm-AEJ=gm-AEJQ (3-3)	2	0.0012	6.67	1850.7892	-0.2	2.7527	0.000417	6.723e-6
301	gm-AEJ=g(DeAc)m-AEJA (3-3)	2	0.0006	6.67	1751.7572	-0.9	0.8154	0.0007161	1.191e-6
306	gm-AEJA=gm-AEJ=gm-AEJQ (4-3, 3-3)	3	0.0001	8.0	2774.1863	-0.0	0.306	0.000417	2.761e-6
