## Supplementary material for "Rhizobial enzyme reveals pH-driven catalytic switching and ʟ-amino acid incorporation by ʟ,ᴅ-transpeptidases": File S1. Muropeptide Quantifications: Ldt10.3.csv

Match	Structure	Oligo State	Corrected Abundance (%)	Consolidated RT (min)	Consolidated Theo (Da)	Consolidated Delta (ppm)	Raw Abundance (%)	Relative Likelihood	Likelihood
1	gm-AEJA	1	25.064	5.12	941.4077	-0.3	24.8304	1.0	1.0
86	gm-AEJA=gm-AEJA (4-3)	2	8.7496	7.23	1864.8062	-0.1	8.668	1.0	0.06165
2	g(DeAc)m-AEJA	1	6.6323	4.81	899.3971	-0.1	6.5705	1.0	0.0657
3	gm-AEJG	1	4.8397	4.65	927.3921	-0.6	4.7946	1.0	0.04795
4	gm-AEJ	1	4.689	4.46	870.3706	-0.5	4.6453	1.0	0.04645
87	AEJA=AEJA=gm(Anh)-AEJG (4-3, 4-3)	3	4.4603	6.9	1793.7691	-0.1	4.4187	1.0	1.814e-6
88	gm-AEJA=AEJA (4-3)	2	4.4204	5.9	1384.6093	0.1	4.3792	1.0	0.0007931
291	gm-AEJA=gm-AEJG (4-3)	2	2.3551	6.67	1850.7892	0.0	2.334	0.9996	0.01191
5	gmgm-AEJA	1	2.2609	6.11	1419.5876	0.5	2.2398	1.0	0.0224
87	gm-AEJA=gm-AEJ (4-3)	2	2.2301	6.9	1793.7691	-0.1	4.4187	0.5	0.01153
87	gm-AEJ=gm-AEJA (3-3)	2	2.2301	6.9	1793.7691	-0.1	4.4187	0.5	0.01153
90	gm-AEJA=gm(Anh)-AEJA (4-3)	2	1.7131	9.72	1844.7786	0.0	1.6971	1.0	0.003604
6	gm(Anh)-AEJA	1	1.4651	7.94	921.3815	0.6	1.4514	1.0	0.01451
89	gm-AEJ=AEJA (3-3)	2	1.2676	5.59	1313.5722	0.3	2.1826	0.5754	0.0001484
208	gm-AEJA=g(DeAc)m-AEJA (4-3)	2	1.2568	6.99	1822.7943	-0.0	1.2451	1.0	0.01631
7	gm(Anh)-AEJ	1	1.2252	6.8	850.3444	0.2	1.2138	1.0	0.0006742
91	gm-AEJA=gm(Anh)-AEJ (4-3)	2	1.1449	9.29	1773.7415	0.4	1.3879	0.8172	0.003014
8	g(DeAc)m-AEJG	1	1.0843	4.39	885.3815	-0.2	1.0742	1.0	0.00315
292	gm-AEJ=gm-AEJG (3-3)	2	1.0417	6.35	1779.7521	0.2	1.032	1.0	0.002227
9	gm-AEJF	1	1.0108	11.1	1017.439	-0.1	1.0014	1.0	0.01001
89	gm-AEJA=AEJ (4-3)	2	0.9355	5.59	1313.5722	0.3	2.1826	0.4246	0.0001095
10	gm-AEJN	1	0.8534	4.36	984.4135	-0.5	0.8454	1.0	0.008454
11	gm	1	0.8232	2.91	498.2061	-0.3	0.8155	1.0	0.008155
12	g(DeAc)m-AEJ	1	0.7915	4.26	828.36	-0.5	0.7841	1.0	0.003052
295	gm-AEJA=gm-AEJA=gm-AEJA (4-3, 4-3)	3	0.7431	8.58	2788.202	0.1	0.7362	1.0	0.02152
92	gm-AEJA=AEJG (4-3)	2	0.7127	5.27	1370.5937	0.1	0.7061	1.0	7.822e-5
93	gm-AEJA=gm(Anh)-AEJG (4-3)	2	0.6443	9.01	1830.763	0.3	0.6383	1.0	0.001463
13	gm(Anh)-AEJG	1	0.5947	7.08	907.3658	0.8	0.5892	1.0	0.0006959
14	gmgm-AEJG	1	0.5258	5.6	1405.5719	0.3	0.5209	1.0	0.001074
297	gm-AEJA=gmgm-AEJA (4-3)	2	0.5161	7.94	2342.9847	0.2	0.5113	1.0	0.005562
95	gm-AEJ=AEJG (3-3)	2	0.3706	4.96	1299.5566	0.2	0.3671	1.0	1.463e-5
15	gmgm-AEJ	1	0.3597	5.44	1348.5505	0.0	0.3563	1.0	0.00104
16	g(DeAc)mgm-AEJA	1	0.3543	5.41	1377.577	0.3	0.351	1.0	0.00351
96	gm-AEJ=gm(Anh)-AEJG (3-3)	2	0.3534	8.65	1759.7259	0.3	0.3501	1.0	0.0002737
17	AEJK	1	0.339	9.61	518.27	0.6	0.3358	1.0	5.261e-6
296	gm-AEJ=g(DeAc)m-AEJA (3-3)	2	0.3307	6.66	1751.7572	-0.4	0.5366	0.6105	0.003052
18	AEJA	1	0.3224	5.4	461.2122	0.7	0.3194	1.0	0.003194
209	AEJA=g(DeAc)m-AEJA (4-3)	2	0.2864	5.6	1342.5988	-0.2	0.2837	1.0	0.0002099
19	gm-AEJR	1	0.2652	4.57	1026.4717	-0.4	0.2627	1.0	0.002627
97	AEJA=gm(Anh)-AEJ (4-3)	2	0.2631	7.97	1293.546	0.7	0.3037	0.8583	3.877e-5
91	gm-AEJ=gm(Anh)-AEJA (3-3)	2	0.2561	9.29	1773.7415	0.4	1.3879	0.1828	0.0006742
98	AEJA=gm(Anh)-AEJA (4-3)	2	0.2434	8.35	1364.5831	0.1	0.2411	1.0	4.636e-5
20	gm-AEJY	1	0.2368	8.13	1033.4339	1.2	0.2346	1.0	0.002346
210	gm-AEJA=gm-AEJA=gm(Anh)-AEJA (4-3, 4-3)	3	0.2343	10.69	2768.1771	0.1	0.2321	1.0	0.004214
211	gm-AEJA=gm-AEJA=gm-AEJG (4-3, 4-3)	3	0.2117	8.02	2774.1877	-0.1	0.2098	0.9996	0.005793
296	gm-AEJA=g(DeAc)m-AEJ (4-3)	2	0.2109	6.66	1751.7572	-0.4	0.5366	0.3895	0.001947
99	gm-AEJH	1	0.2064	4.47	1007.4295	-0.6	0.2045	1.0	0.002045
212	gm-AEJA=AEJA=AEJA=gm(Anh)-AEJG (4-3, 4-3, 4-3)	4	0.2035	8.35	2717.1662	-0.1	0.2016	1.0	0.01097
22	g(DeAc)m-AEJF	1	0.2025	10.34	975.4284	0.6	0.2006	1.0	0.000658
102	gm-AEJA=g(DeAc)m-AEJG (4-3)	2	0.1894	6.42	1808.78	-0.3	0.1876	1.0	0.002667
213	gm-AEJA=gm-AEJA=AEJA (4-3, 4-3)	3	0.169	7.49	2308.0078	0.1	0.1674	1.0	0.01087
23	gm-AEJK	1	0.1662	4.27	998.4656	-0.2	0.1647	1.0	0.001647
24	gmgm	1	0.1654	5.21	976.386	-0.1	0.1639	1.0	0.0001827
25	AEJR	1	0.1651	5.35	546.2762	0.4	0.1636	1.0	8.391e-6
26	gm-AEJM	1	0.1443	7.71	1001.4111	0.9	0.143	1.0	0.00143
103	gm-AEJA=gm-AEJF (4-3)	2	0.1359	12.54	1940.8375	-0.2	0.1346	1.0	0.002487
104	gm-AEJ=gm(Anh)-AEJF (3-3)	2	0.1353	15.73	1849.7728	0.8	0.134	1.0	5.988e-5
105	gm-AEJA=gm-AEJN (4-3)	2	0.1336	6.31	1907.812	-0.3	0.1324	1.0	0.002099
27	g(DeAc)m-AEJN	1	0.1315	4.2	942.403	-0.0	0.1303	1.0	0.0005555
28	gm(Anh)-AEJF	1	0.1301	15.44	997.4128	0.9	0.1289	1.0	0.0001453
29	gmgm-AEJF	1	0.1269	11.85	1495.6189	0.6	0.1257	1.0	0.0002243
302	gm-AEJ=gm-AEJ (3-3)	2	0.113	6.5	1722.7306	0.3	0.1119	1.0	0.002158
302	AEJA=AEJ=gm(Anh)-AEJG (4-3, 3-3)	3	0.113	6.5	1722.7306	0.3	0.1119	1.0	3.207e-6
214	gm-AEJA=gm-AEJA=g(DeAc)m-AEJA (4-3, 4-3)	3	0.1117	8.33	2746.1928	0.2	0.1107	1.0	0.003092
303	gm-AEJ=gm-AEJF (3-3)	2	0.1114	12.15	1869.799	0.4	0.1104	1.0	0.0004652
107	gmgm-AEJA=AEJA (4-3)	2	0.1103	6.67	1862.7892	-0.5	0.1093	1.0	7.154e-5
21	gm-AEJL	1	0.1071	9.09	983.4547	0.5	0.2122	0.5	0.002122
21	gm-AEJI	1	0.1071	9.09	983.4547	0.5	0.2122	0.5	0.002122
101	gm-AEJ=gmgm-AEJA (3-3)	2	0.1045	7.6	2271.9489	0.4	0.1916	0.5405	0.00104
212	gm-AEJA=gm-AEJA=gm-AEJ (4-3, 4-3)	3	0.1017	8.35	2717.1662	-0.1	0.2016	0.5	0.005486
212	gm-AEJA=gm-AEJ=gm-AEJA (4-3, 3-3)	3	0.1017	8.35	2717.1662	-0.1	0.2016	0.5	0.005486
108	AEJ=gm(Anh)-AEJG (3-3)	2	0.1013	7.05	1279.5303	0.3	0.1004	1.0	2.598e-6
30	g(DeAc)mgm-AEJG	1	0.1001	4.98	1363.5614	-0.3	0.0992	1.0	0.0001683
109	gm-AEJA=gmgm(Anh)-AEJA (4-3)	2	0.0941	10.27	2322.9585	0.6	0.0932	1.0	5.736e-5
216	gm-AEJA=gmgm-AEJG (4-3)	2	0.0936	7.32	2328.9691	-0.3	0.0927	1.0	0.001293
31	AEJV	1	0.092	5.96	489.2435	0.3	0.0911	1.0	2.753e-6
218	gm-AEJA=gm-AEJA=gm(Anh)-AEJG (4-3, 4-3)	3	0.0904	10.04	2754.1614	0.7	0.0896	1.0	0.001585
111	g(DeAc)m-AEJ=g(DeAc)m-AEJV (3-3)	2	0.0898	10.1	1737.768	2.8	0.089	1.0	1.584e-6
101	gm-AEJA=gmgm-AEJ (4-3)	2	0.0889	7.6	2271.9489	0.4	0.1916	0.4595	0.0008847
219	gm-AEJA=g(DeAc)mgm-AEJA (4-3)	2	0.0879	7.28	2300.9741	-1.0	0.0871	1.0	0.0008715
32	gm-AEJV	1	0.087	7.15	969.439	0.2	0.0862	1.0	0.000862
33	gm-AEJT	1	0.0861	4.7	971.4183	0.0	0.0853	1.0	0.000282
308	gm-AEJ=g(DeAc)m-AEJG (3-3)	2	0.0825	6.11	1737.7415	-0.1	0.0817	1.0	0.000499
34	gmgm-AEJN	1	0.0821	5.31	1462.5934	0.8	0.0813	1.0	0.0001894
112	gm-AEJ=gm(Anh)-AEJ (3-3)	2	0.0813	8.87	1702.7044	0.2	0.0805	1.0	0.0005638
220	g(DeAc)m-AEJA=g(DeAc)m-AEJA (4-3)	2	0.0809	6.64	1780.7837	0.3	0.0801	1.0	0.004317
37	g(DeAc)mgm-AEJ	1	0.0793	4.83	1306.5399	0.1	0.0786	1.0	0.0001631
307	gm-AEJA=gm-AEJA=gm(Anh)-AEJ (4-3, 4-3)	3	0.0732	10.45	2697.1386	0.1	0.0888	0.8172	0.002816
221	gm-AEJA=AEJA=gm(Anh)-AEJA (4-3, 4-3)	3	0.0732	9.66	2287.9802	-0.6	0.0725	1.0	0.0005987
106	AEJ=g(DeAc)m-AEJA (3-3)	2	0.0715	5.27	1271.5616	0.0	0.132	0.5364	2.898e-5
114	gm(Anh)-AEJA=gm(Anh)-AEJA (4-3)	2	0.0682	12.2	1824.7524	0.3	0.0676	1.0	0.0002107
38	gm(Anh)-AEJN	1	0.0677	6.57	964.3873	0.8	0.0671	1.0	0.0001227
39	gm-AEJD	1	0.0672	4.62	985.3975	-0.9	0.0666	1.0	0.000666
115	gm-AEJA=gm(Anh)-AEJF (4-3)	2	0.0669	15.99	1920.8099	0.6	0.0663	1.0	0.0003201
223	gm-AEJA=gm-AEJ=gm-AEJG (4-3, 3-3)	3	0.062	7.74	2703.1505	0.5	0.0614	1.0	0.002562
106	AEJA=g(DeAc)m-AEJ (4-3)	2	0.0618	5.27	1271.5616	0.0	0.132	0.4636	2.504e-5
116	gm-AEJA=AEJN (4-3)	2	0.0609	5.09	1427.6151	-1.8	0.0603	1.0	3.228e-5
40	g(DeAc)m	1	0.0608	1.81	456.1955	-0.0	0.0602	1.0	0.0005358
224	gmgm-AEJ=gmgm-AEJF (3-3)	2	0.0603	8.58	2826.1588	-3.4	0.0597	1.0	4.479e-6
41	gm-AEJW	1	0.0589	12.76	1056.4499	0.5	0.0584	1.0	0.000584
117	gm-AEJ=gm-AEJN (3-3)	2	0.0584	6.05	1836.7749	-0.0	0.0579	1.0	0.0003927
118	gm-AEJ=AEJF (3-3)	2	0.0581	10.76	1389.6035	0.3	0.0576	1.0	5.853e-6
119	gm(Anh)-AEJ=gm(Anh)-AEJG (3-3)	2	0.0574	10.99	1739.6996	1.0	0.0569	1.0	7.152e-5
225	AEJA=gm(Anh)-AEJG (4-3)	2	0.0573	7.44	1350.5675	0.6	0.0568	1.0	1.882e-5
123	gm-AEJ=AEJ (3-3)	2	0.0468	5.22	1242.5351	-0.2	0.0464	1.0	2.049e-5
124	gm(Anh)-AEJR	1	0.0465	6.76	1006.4455	0.2	0.0461	1.0	3.813e-5
125	AEJA=AEJG (4-3)	2	0.0463	10.97	890.3981	1.0	0.0459	1.0	1.006e-6
110	gm(Anh)-AEJA=gm(Anh)-AEJ (4-3)	2	0.0449	11.82	1753.7153	0.6	0.089	0.5	0.0001762
110	gm(Anh)-AEJ=gm(Anh)-AEJA (3-3)	2	0.0449	11.82	1753.7153	0.6	0.089	0.5	0.0001762
42	AEJ	1	0.0445	2.43	390.1751	-0.6	0.0441	1.0	0.0001484
126	AEJA=g(DeAc)m-AEJG (4-3)	2	0.0438	5.01	1328.5831	-0.8	0.0434	1.0	3.431e-5
227	gm-AEJA=gm(Anh)-AEJA=gm(Anh)-AEJA (4-3, 4-3)	3	0.0437	12.77	2748.1495	0.6	0.0433	1.0	0.0001679
97	AEJ=gm(Anh)-AEJA (3-3)	2	0.0434	7.97	1293.546	0.7	0.3037	0.1417	6.401e-6
43	gm(Anh)-AEJK	1	0.0431	6.32	978.4393	-0.1	0.0427	1.0	2.39e-5
122	gm-AEJA=gmgm(Anh)-AEJ (4-3)	2	0.042	9.82	2251.9214	-0.2	0.0512	0.8131	4.668e-5
45	gm(Anh)-AEJH	1	0.0414	6.63	987.4033	-0.3	0.041	1.0	2.968e-5
35	AEJL	1	0.0404	7.58	503.2591	1.2	0.08	0.5	6.778e-6
35	AEJI	1	0.0404	7.58	503.2591	1.2	0.08	0.5	6.778e-6
127	gm-AEJA=gm(Anh)-AEJN (4-3)	2	0.0403	8.55	1887.7844	-0.4	0.0399	1.0	0.0001666
228	gm-AEJ=gmgm-AEJG (3-3)	2	0.0397	7.03	2257.932	-0.4	0.0393	1.0	0.000242
130	AEJA=AEJV (4-3)	2	0.0371	8.35	932.4451	-0.1	0.0368	1.0	2.91e-6
313	gm-AEJ=gm-AEJV (3-3)	2	0.0364	9.3	1821.799	0.2	0.0361	1.0	4.004e-5
316	gm-AEJA=gm-AEJ=gm(Anh)-AEJG (4-3, 3-3)	3	0.0351	9.77	2683.123	-0.2	0.0348	1.0	0.0008693
47	g(DeAc)m-AEJY	1	0.0341	7.49	991.4234	0.7	0.0338	1.0	0.0001541
232	gm-AEJA=g(DeAc)mgm-AEJG (4-3)	2	0.0329	6.71	2286.9585	-0.3	0.0326	1.0	0.0002463
319	gm-AEJA=gm-AEJA=AEJG (4-3, 4-3)	3	0.0328	6.83	2293.9908	0.0	0.0325	1.0	0.001753
49	g(DeAc)mgm	1	0.0318	4.52	934.3754	-1.0	0.0315	1.0	2.862e-5
50	AEJG	1	0.0318	3.2	447.1965	-0.8	0.0315	1.0	0.0001531
132	gm(Anh)-AEJA=gm(Anh)-AEJG (4-3)	2	0.0314	11.36	1810.7368	0.1	0.0311	1.0	8.552e-5
134	gm-AEJA=l-AEJA (4-3)	2	0.0313	7.38	1456.6304	-0.6	0.031	1.0	6.083e-5
135	gm-AEJ=g(DeAc)m-AEJN (3-3)	2	0.031	12.14	1794.763	-0.3	0.0307	1.0	6.053e-5
136	gm-AEJ=AEJN (3-3)	2	0.0308	4.85	1356.578	-0.4	0.0305	1.0	6.039e-6
138	gm-AEJA=gmgm(Anh)-AEJG (4-3)	2	0.03	9.53	2308.9428	0.3	0.0297	1.0	2.558e-5
121	gmgm-AEJ=AEJA (3-3)	2	0.0289	6.38	1791.7521	0.2	0.0534	0.5353	1.138e-5
139	gm-AEJT	1	0.0285	6.71	971.4183	0.5	0.0282	1.0	0.000282
140	AEJA=g(DeAc)mgm-AEJA (4-3)	2	0.0279	5.96	1820.7786	0.3	0.0276	1.0	1.121e-5
141	gm-AEJA=gm-AEJQ (4-3)	2	0.0276	6.92	1921.8276	0.1	0.0273	1.0	2.235e-5
235	gm-AEJA=AEJA=AEJA (4-3, 4-3)	3	0.0272	6.31	1827.8109	-0.3	0.0269	1.0	2.011e-5
236	gm-AEJA=gm-AEJA=g(DeAc)m-AEJG (4-3, 4-3)	3	0.0269	7.8	2732.1771	0.3	0.0266	1.0	0.0004658
53	gm-AEJS	1	0.0265	4.49	957.4026	-0.1	0.0274	0.9586	0.000274
237	gm-AEJA=g(DeAc)mgm(Anh)-AEJA (4-3)	2	0.0262	9.56	2280.9479	0.2	0.026	1.0	2.905e-5
327	gm-AEJA=AEJA=g(DeAc)m-AEJA (4-3, 4-3)	3	0.0261	7.18	2265.9959	-1.1	0.0259	1.0	0.0007044
143	gm-AEJ=g(DeAc)m-AEJV (3-3)	2	0.0255	6.8	1779.7885	1.0	0.0253	1.0	9.384e-6
54	g(DeAc)mgm-AEJF	1	0.0252	10.53	1453.6083	-0.0	0.025	1.0	3.515e-5
330	AEJA=AEJA=AEJA=gm(Anh)-AEJG (4-3, 4-3, 4-3)	4	0.0251	7.31	2236.9693	-0.0	0.0249	1.0	0.0001411
121	gmgm-AEJA=AEJ (4-3)	2	0.025	6.38	1791.7521	0.2	0.0534	0.4647	9.878e-6
55	l-AEJA	1	0.0247	4.73	533.2333	0.5	0.0245	1.0	0.000245
57	l-AEJG	1	0.024	3.89	519.2177	0.2	0.0238	1.0	1.175e-5
144	gm-AEJ=l-AEJA (3-3)	2	0.024	7.02	1385.5933	-0.7	0.0238	1.0	1.138e-5
332	gm-AEJA=gm-AEJA=gm-AEJA=gm-AEJA (4-3, 4-3, 4-3)	4	0.0238	9.42	3711.5991	0.3	0.0236	1.0	0.001828
58	gmgm(Anh)-AEJA	1	0.0233	8.71	1399.5614	0.5	0.0231	1.0	0.000231
145	gm-AEJ=gm(Anh)-AEJN (3-3)	2	0.0232	8.2	1816.7473	0.3	0.023	1.0	3.117e-5
59	AEJM	1	0.0217	8.67	521.2155	0.6	0.0215	1.0	4.567e-6
148	AEJA=g(DeAc)m-AEJY (4-3)	2	0.0215	8.68	1434.625	-3.5	0.0213	1.0	1.08e-6
60	g(DeAc)mgm-AEJN	1	0.021	4.75	1420.5828	0.0	0.0208	1.0	2.967e-5
61	g(DeAc)m-AEJV	1	0.0204	4.99	927.4284	0.2	0.0202	1.0	5.664e-5
151	gm-AEJA=gm-AEJM (4-3)	2	0.0204	9.49	1924.8095	-0.2	0.0202	1.0	0.0003551
229	gm-AEJA=g(DeAc)mgm-AEJ (4-3)	2	0.0203	6.96	2229.937	0.2	0.0369	0.5448	0.0001952
46	g(DeAc)m-AEJL	1	0.02	8.49	941.4441	0.0	0.0397	0.5	0.0001394
46	g(DeAc)m-AEJI	1	0.02	8.49	941.4441	0.0	0.0397	0.5	0.0001394
153	gm-AEJ=g(DeAc)mgm(Anh)-AEJA (3-3)	2	0.02	9.16	2209.9122	0.5	0.0198	1.0	5.435e-6
154	gm-AEJA=AEJF (4-3)	2	0.0198	10.42	1460.6406	0.2	0.0196	1.0	3.129e-5
155	AEJ=g(DeAc)m-AEJG (3-3)	2	0.0195	4.73	1257.546	-0.7	0.0193	1.0	4.737e-6
335	gm-AEJA=gm-AEJH (4-3)	2	0.0195	6.15	1930.8266	0.1	0.0193	1.0	0.0005078
156	gm-AEJ=gmgm(Anh)-AEJG (3-3)	2	0.0191	9.19	2237.9057	0.3	0.0189	1.0	4.785e-6
62	gmgm(Anh)-AEJ	1	0.019	7.58	1328.5242	0.8	0.0188	1.0	1.073e-5
158	gm-AEJA=g(DeAc)m-AEJN (4-3)	2	0.0186	6.12	1865.8001	0.8	0.0184	1.0	0.0003235
243	gm-AEJ=g(DeAc)mgm-AEJG (3-3)	2	0.0184	6.42	2215.9214	0.2	0.0182	1.0	4.608e-5
63	gm-AEJE	1	0.0182	6.21	999.4132	1.0	0.018	1.0	0.00018
339	gm-AEJA=gm-AEJD (4-3)	2	0.0181	6.67	1908.7947	-0.1	0.0179	1.0	0.0001654
233	gm-AEJA=gm-AEJ=g(DeAc)m-AEJA (4-3, 3-3)	3	0.0177	8.13	2675.1556	0.7	0.0287	0.6105	0.0008135
246	gm-AEJA=AEJA=gm(Anh)-AEJG (4-3, 4-3)	3	0.0175	8.9	2273.9646	1.0	0.0173	1.0	0.000141
64	gm(Anh)-AEJM	1	0.0173	11.6	981.3849	0.7	0.0171	1.0	2.076e-5
160	gmgm-AEJ=AEJG (3-3)	2	0.0173	5.76	1777.7364	0.6	0.0171	1.0	1.122e-6
161	gm-AEJA=g(DeAc)m-AEJF (4-3)	2	0.0173	11.79	1898.8256	-0.2	0.0171	1.0	0.0004981
162	gmgm-AEJA=AEJG (4-3)	2	0.0171	6.02	1848.7735	1.1	0.0169	1.0	7.055e-6
163	gm-AEJ=g(DeAc)m-AEJF (3-3)	2	0.017	11.4	1827.7885	0.1	0.0168	1.0	9.318e-5
164	gm-AEJA=gm(Anh)-AEJA=gm(Anh)-AEJG (4-3, 4-3)	3	0.017	12.12	2734.1339	-0.1	0.0168	1.0	7.722e-5
229	gm-AEJ=g(DeAc)mgm-AEJA (3-3)	2	0.017	6.96	2229.937	0.2	0.0369	0.4552	0.0001631
65	l-AEJF	1	0.0166	16.65	609.2646	1.0	0.0164	1.0	2.453e-6
48	gm(Anh)-AEJL	1	0.0165	13.38	963.4284	1.2	0.0326	0.5	3.08e-5
48	gm(Anh)-AEJI	1	0.0165	13.38	963.4284	1.2	0.0326	0.5	3.08e-5
307	gm-AEJA=gm-AEJ=gm(Anh)-AEJA (4-3, 3-3)	3	0.0164	10.45	2697.1386	0.1	0.0888	0.1828	0.00063
66	g(DeAc)m-AEJD	1	0.0164	4.42	943.387	-1.0	0.0162	1.0	4.376e-5
248	gm-AEJA=gm-AEJA=gmgm(Anh)-AEJA (4-3, 4-3)	3	0.0162	11.13	3246.357	-0.0	0.016	1.0	0.0002314
165	gm(Anh)-AEJ=gm(Anh)-AEJ (3-3)	2	0.0158	11.24	1682.6782	0.4	0.0157	1.0	0.0001473
167	gm-AEJ=gm-AEJY (3-3)	2	0.0157	9.52	1885.7953	-0.3	0.0156	1.0	0.000109
244	gm-AEJA=AEJA=gm(Anh)-AEJ (4-3, 4-3)	3	0.0156	9.39	2216.9431	0.3	0.018	0.8583	0.0006472
169	AEJ=gm(Anh)-AEJ (3-3)	2	0.0154	7.54	1222.5089	0.6	0.0153	1.0	5.353e-6
137	gm-AEJ=gm-AEJL (3-3)	2	0.0151	10.68	1835.816	0.1	0.0299	0.5	4.929e-5
137	gm-AEJ=gm-AEJI (3-3)	2	0.0151	10.68	1835.816	0.1	0.0299	0.5	4.929e-5
250	gm-AEJA=AEJA=AEJ=gm(Anh)-AEJG (4-3, 4-3, 3-3)	4	0.0148	8.12	2646.1291	-0.0	0.0147	1.0	0.0002779
238	gm-AEJA=gm-AEJ=gm(Anh)-AEJ (4-3, 3-3)	3	0.0147	10.24	2626.1029	-0.1	0.0231	0.6291	0.0001999
171	gm-AEJA=gm-AEJT (4-3)	2	0.0146	6.74	1894.8167	-0.3	0.0145	1.0	7.002e-5
342	gm-AEJA=gm-AEJA=gm-AEJF (4-3, 4-3)	3	0.0145	13.15	2864.2333	0.1	0.0144	1.0	0.0003342
343	gm-AEJA=gm-AEJA=gm-AEJA=gm(Anh)-AEJA (4-3, 4-3, 4-3)	4	0.0145	11.24	3691.5729	0.7	0.0144	1.0	0.0005763
330	gm-AEJA=gm-AEJ=AEJA (4-3, 3-3)	3	0.0145	7.31	2236.9693	-0.0	0.0249	0.5754	0.003118
346	gm-AEJA=gm-AEJK (4-3)	2	0.0136	6.14	1921.8627	-0.1	0.0135	1.0	0.000409
174	g(DeAc)m-AEJA=g(DeAc)m-AEJG (4-3)	2	0.0134	6.08	1766.7681	0.3	0.0133	1.0	0.0007058
69	AEJN	1	0.0131	3.2	504.218	-0.7	0.013	1.0	2.7e-5
70	gmgm-AEJY	1	0.013	9.04	1511.6138	-0.4	0.0129	1.0	5.255e-5
328	gm-AEJA=gm-AEJL (4-3)	2	0.0129	11.65	1906.8518	0.2	0.0256	0.5	0.0002635
328	gm-AEJA=gm-AEJI (4-3)	2	0.0129	11.65	1906.8518	0.2	0.0256	0.5	0.0002635
71	gmgm-AEJM	1	0.0127	8.68	1479.5909	0.3	0.0126	1.0	3.203e-5
72	AEJF	1	0.0127	11.49	537.2435	0.0	0.0126	1.0	3.198e-5
176	gm-AEJ=gm(Anh)-AEJM (3-3)	2	0.0127	12.38	1833.7449	0.6	0.0126	1.0	7.943e-6
73	gm(Anh)-AEJD	1	0.0125	7.03	965.3713	0.8	0.0124	1.0	9.666e-6
152	gm-AEJ=gm-AEJK (3-3)	2	0.0123	7.12	1850.8269	0.9	0.0201	0.604	7.651e-5
56	gmgm-AEJL	1	0.0122	10.21	1461.6345	1.3	0.0241	0.5	4.753e-5
56	gmgm-AEJI	1	0.0122	10.21	1461.6345	1.3	0.0241	0.5	4.753e-5
74	g(DeAc)mgm(Anh)-AEJA	1	0.0118	7.91	1357.5508	0.3	0.0117	1.0	0.000117
347	gm-AEJ=gm-AEJH (3-3)	2	0.0118	5.89	1859.7895	-0.7	0.0117	1.0	9.5e-5
250	gm-AEJ=gm-AEJ=gm-AEJA (3-3, 3-3)	3	0.0117	8.12	2646.1291	-0.0	0.0147	0.7869	0.001026
349	gm-AEJA=gm-AEJV (4-3)	2	0.0115	9.46	1892.8361	0.2	0.0114	1.0	0.000214
257	gm-AEJ=g(DeAc)m-AEJ (3-3)	2	0.0114	6.27	1680.72	-0.3	0.0113	1.0	0.0003642
350	gm-AEJA=gm-AEJY (4-3)	2	0.0113	9.78	1956.8311	0.1	0.0112	1.0	0.0005825
351	gm-AEJ=gm-AEJT (3-3)	2	0.0113	6.44	1823.7783	0.3	0.0112	1.0	1.31e-5
233	gm-AEJA=gm-AEJA=g(DeAc)m-AEJ (4-3, 4-3)	3	0.0113	8.13	2675.1556	0.7	0.0287	0.3895	0.0005189
258	gm-AEJA=gm-AEJA=gm-AEJN (4-3, 4-3)	3	0.0107	7.68	2831.2078	0.8	0.0106	1.0	0.0003288
330	gm-AEJA=gm-AEJA=AEJ (4-3, 4-3)	3	0.0107	7.31	2236.9693	-0.0	0.0249	0.4246	0.002301
75	gmgm(Anh)-AEJG	1	0.0104	7.87	1385.5457	-0.1	0.0103	1.0	1.108e-5
260	gm-AEJA=gm-AEJA=g(DeAc)mgm-AEJA (4-3, 4-3)	3	0.0104	8.48	3224.3726	0.8	0.0103	1.0	0.0002163
76	gm(Anh)-AEJY	1	0.0103	11.66	1013.4077	0.8	0.0102	1.0	3.405e-5
150	gm-AEJ=gm(Anh)-AEJL (3-3)	2	0.0103	13.96	1815.7885	0.6	0.0204	0.5	7.572e-6
150	gm-AEJ=gm(Anh)-AEJI (3-3)	2	0.0103	13.96	1815.7885	0.6	0.0204	0.5	7.572e-6
185	gm-AEJA=gm-AEJR (4-3)	2	0.0098	6.48	1949.8702	-0.0	0.0097	1.0	0.0006523
122	gm-AEJ=gmgm(Anh)-AEJA (3-3)	2	0.0097	9.82	2251.9214	-0.2	0.0512	0.1869	1.073e-5
263	gm-AEJA=gmgm-AEJA=AEJA (4-3, 4-3)	3	0.0096	8.13	2786.1877	0.9	0.0095	1.0	0.0002714
356	gm-AEJ=gm-AEJR (3-3)	2	0.0092	6.18	1878.8317	-0.2	0.0091	1.0	0.000122
77	gm-AEJQ	1	0.0091	4.82	998.4292	0.2	0.009	1.0	9.0e-5
186	gm-AEJA=gmgm-AEJF (4-3)	2	0.0091	12.92	2419.016	0.7	0.009	1.0	0.0003121
265	gm-AEJA=AEJ=gm(Anh)-AEJG (4-3, 3-3)	3	0.0089	8.67	2202.9275	0.7	0.0088	1.0	0.0002493
266	gm-AEJA=gm(Anh)-AEJ=gm(Anh)-AEJG (4-3, 3-3)	3	0.0089	11.66	2663.0968	0.4	0.0088	1.0	0.0001413
78	gmgm-AEJV	1	0.0088	8.13	1447.6202	-0.3	0.0087	1.0	1.931e-5
238	gm-AEJ=gm-AEJ=gm(Anh)-AEJA (3-3, 3-3)	3	0.0086	10.24	2626.1029	-0.1	0.0231	0.3709	0.0001179
188	l-AEJA=g(DeAc)m-AEJ (4-3)	2	0.0086	16.17	1343.5841	1.7	0.0085	1.0	1.921e-6
359	gm-AEJ=gm-AEJ=gm-AEJH (3-3, 3-3)	3	0.0086	10.0	2712.1495	-0.1	0.0085	1.0	5.435e-6
247	gm-AEJA=gm(Anh)-AEJA=gm(Anh)-AEJ (4-3, 4-3)	3	0.0083	12.37	2677.1124	0.8	0.0165	0.5	0.0001105
247	gm-AEJA=gm(Anh)-AEJ=gm(Anh)-AEJA (4-3, 3-3)	3	0.0083	12.37	2677.1124	0.8	0.0165	0.5	0.0001105
267	gm-AEJ=gmgm-AEJF (3-3)	2	0.0083	12.59	2347.9789	0.0	0.0082	1.0	5.839e-5
189	AEJA=AEJA (4-3)	2	0.0082	4.34	904.4138	-0.5	0.0081	1.0	1.02e-5
152	gm-AEJA=g(DeAc)m-AEJV (4-3)	2	0.008	7.12	1850.8269	0.9	0.0201	0.396	5.016e-5
271	gm-AEJA=gm-AEJA=gmgm-AEJA (4-3, 4-3)	3	0.0076	9.07	3266.3832	0.2	0.0075	1.0	0.00127
365	gm-AEJA=gm-AEJA=g(DeAc)mgm(Anh)-AEJA (4-3, 4-3)	3	0.0076	10.52	3204.3451	-0.3	0.0075	1.0	6.456e-5
194	gm-AEJA=gm(Anh)-AEJM (4-3)	2	0.0075	12.72	1904.782	0.4	0.0074	1.0	4.246e-5
272	gm-AEJ=gm-AEJ=gm(Anh)-AEJG (3-3, 3-3)	3	0.0074	9.49	2612.0872	-0.2	0.0073	1.0	0.0001626
366	gm-AEJA=gm-AEJA=gm(Anh)-AEJN (4-3, 4-3)	3	0.0074	9.59	2811.1816	0.8	0.0073	1.0	9.907e-5
196	gm-AEJ=gm(Anh)-AEJY (3-3)	2	0.0072	12.22	1865.7677	0.4	0.0071	1.0	4.738e-6
275	AEJA=gm(Anh)-AEJA=gm(Anh)-AEJA (4-3, 4-3)	3	0.007	11.99	2267.954	0.3	0.0069	1.0	2.159e-6
179	AEJA=g(DeAc)mgm-AEJ (4-3)	2	0.0068	5.69	1749.7415	0.2	0.0109	0.6186	2.51e-6
199	g(DeAc)m-AEJ=g(DeAc)m-AEJY (3-3)	2	0.0066	11.91	1801.7728	1.0	0.0065	1.0	2.65e-6
370	gm-AEJA=gm-AEJM (4-3)	2	0.0065	9.26	1924.8082	-0.4	0.0064	1.0	0.0003551
277	gm-AEJ=g(DeAc)mgm(Anh)-AEJA (3-3)	2	0.0061	15.41	2209.9108	-2.3	0.006	1.0	5.435e-6
276	gm-AEJA=AEJA=AEJG (4-3, 4-3)	3	0.0061	5.67	1813.7953	0.6	0.006	1.0	0.000114
278	gm-AEJ=gm(Anh)-AEJH (3-3)	2	0.0059	7.97	1839.7633	0.9	0.0058	1.0	1.905e-5
280	gm-AEJA=gm-AEJA=gm(Anh)-AEJF (4-3, 4-3)	3	0.0058	16.17	2844.2084	0.7	0.0057	1.0	0.0001646
178	AEJA=AEJ (4-3)	2	0.0057	8.81	833.3767	1.1	0.0113	0.5	1.409e-6
178	AEJ=AEJA (3-3)	2	0.0057	8.81	833.3767	1.1	0.0113	0.5	1.409e-6
373	gm-AEJA=gm-AEJA=gm-AEJA=gm-AEJG (4-3, 4-3, 4-3)	4	0.0053	9.1	3697.5835	0.1	0.0053	1.0	0.0005208
282	AEJA=AEJA=gm(Anh)-AEJA (4-3, 4-3)	3	0.0052	8.51	1807.7847	-0.4	0.0052	1.0	7.701e-6
374	gm-AEJA=gm-AEJA=gm-AEJA=gm(Anh)-AEJG (4-3, 4-3, 4-3)	4	0.0052	10.5	3677.5572	1.0	0.0052	1.0	0.0002225
268	gm-AEJA=AEJ=gm(Anh)-AEJ (4-3, 3-3)	3	0.0052	9.23	2145.906	-0.3	0.0079	0.6552	3.799e-5
80	AEJH	1	0.0049	11.01	527.234	1.3	0.0049	1.0	6.532e-6
203	g(DeAc)m-AEJ=g(DeAc)m-AEJG (3-3)	2	0.0048	5.72	1695.7309	0.7	0.0048	1.0	8.423e-5
81	g(DeAc)m-AEJK	1	0.0047	3.62	956.455	-0.0	0.0047	1.0	0.0001082
82	AEJD	1	0.0045	2.37	505.202	-0.3	0.0045	1.0	2.127e-6
372	gm-AEJA=gm-AEJA=gmgm(Anh)-AEJ (4-3, 4-3)	3	0.0045	10.84	3175.3185	0.2	0.0055	0.8131	0.0001034
83	g(DeAc)m-AEJH	1	0.0043	4.08	965.4189	-0.2	0.0043	1.0	0.0001344
205	gm-AEJA=g(DeAc)mgm(Anh)-AEJA (4-3)	2	0.0043	10.17	2280.9493	0.7	0.0043	1.0	2.905e-5
179	AEJ=g(DeAc)mgm-AEJA (3-3)	2	0.0042	5.69	1749.7415	0.2	0.0109	0.3814	1.548e-6
206	gm-AEJA=gm-AEJW (4-3)	2	0.0041	13.56	1979.8484	0.3	0.0041	1.0	0.000145
369	gm-AEJ=gm-AEJK (3-3)	2	0.0039	5.99	1850.8256	-0.4	0.0064	0.604	7.651e-5
191	gm-AEJ=AEJL (3-3)	2	0.0039	9.14	1355.6192	0.7	0.0077	0.5	1.858e-5
191	gm-AEJ=AEJI (3-3)	2	0.0039	9.14	1355.6192	0.7	0.0077	0.5	1.858e-5
289	gm(Anh)-AEJA=gm(Anh)-AEJA=gm(Anh)-AEJA (4-3, 4-3)	3	0.0037	14.34	2728.1233	-0.1	0.0037	1.0	9.811e-6
273	gm-AEJA=AEJA=AEJ (4-3, 4-3)	3	0.0036	6.37	1756.7738	0.3	0.0072	0.5	1.403e-5
273	gm-AEJA=AEJ=AEJA (4-3, 3-3)	3	0.0036	6.37	1756.7738	0.3	0.0072	0.5	1.403e-5
85	g(DeAc)m-AEJS	1	0.0032	3.39	915.3921	-0.4	0.0032	1.0	1.8e-5
250	gm-AEJA=gm-AEJ=gm-AEJ (4-3, 3-3)	3	0.0032	8.12	2646.1291	-0.0	0.0147	0.2131	0.0002779
201	gm-AEJA=gm(Anh)-AEJL (4-3)	2	0.0028	14.25	1886.8256	0.1	0.0055	0.5	4.047e-5
201	gm-AEJA=gm(Anh)-AEJI (4-3)	2	0.0028	14.25	1886.8256	0.1	0.0055	0.5	4.047e-5
268	gm-AEJ=AEJ=gm(Anh)-AEJA (3-3, 3-3)	3	0.0027	9.23	2145.906	-0.3	0.0079	0.3448	1.999e-5
244	gm-AEJA=AEJ=gm(Anh)-AEJA (4-3, 3-3)	3	0.0026	9.39	2216.9431	0.3	0.018	0.1417	0.0001069
369	gm-AEJA=g(DeAc)m-AEJV (4-3)	2	0.0026	5.99	1850.8256	-0.4	0.0064	0.396	5.016e-5
53	g(DeAc)m-AEJE	1	0.0011	4.49	957.4026	-0.1	0.0274	0.04138	1.183e-5
372	gm-AEJA=gm-AEJ=gmgm(Anh)-AEJA (4-3, 3-3)	3	0.001	10.84	3175.3185	0.2	0.0055	0.1869	2.376e-5
291	gm-AEJ=gm-AEJQ (3-3)	2	0.0008	6.67	1850.7892	0.0	2.334	0.000351	4.181e-6
211	gm-AEJA=gm-AEJ=gm-AEJQ (4-3, 3-3)	3	0.0001	8.02	2774.1877	-0.1	0.2098	0.000351	2.034e-6
