## Supplementary material for "Rhizobial enzyme reveals pH-driven catalytic switching and ʟ-amino acid incorporation by ʟ,ᴅ-transpeptidases": File S1. Muropeptide Quantifications: Ldt11.1.csv

Match	Structure	Oligo State	Corrected Abundance (%)	Consolidated RT (min)	Consolidated Theo (Da)	Consolidated Delta (ppm)	Raw Abundance (%)	Relative Likelihood	Likelihood
1	gm-AEJA	1	23.1828	5.17	941.4077	-1.0	22.1066	1.0	1.0
2	g(DeAc)m-AEJA	1	10.5278	4.87	899.3971	-0.4	10.0391	1.0	0.1004
100	gm-AEJA=gm-AEJA (4-3)	2	10.3042	7.26	1864.8062	0.0	9.8258	1.0	0.04887
3	gm-AEJG	1	5.8639	4.71	927.3921	-0.8	5.5917	1.0	0.05592
4	gm-AEJN	1	3.5761	4.48	984.4135	-0.9	3.4101	1.0	0.0341
5	gm-AEJ	1	3.5686	4.55	870.3706	-0.6	3.4029	1.0	0.03403
102	gm-AEJA=g(DeAc)m-AEJA (4-3)	2	2.9467	7.0	1822.7956	-0.3	2.8099	1.0	0.02219
6	gm(Anh)-AEJA	1	2.3452	7.94	921.3815	0.2	2.2363	1.0	0.02236
370	gm-AEJA=gm-AEJG (4-3)	2	2.0585	6.66	1850.7892	0.2	1.9641	0.9994	0.01236
7	g(DeAc)m-AEJG	1	1.9633	4.51	885.3815	-1.2	1.8722	1.0	0.005614
103	gm-AEJA=AEJA (4-3)	2	1.9093	5.93	1384.6093	0.2	1.8207	1.0	0.0003351
101	gm-AEJA=gm-AEJ (4-3)	2	1.7521	6.92	1793.7691	-0.1	3.3416	0.5	0.007523
101	gm-AEJ=gm-AEJA (3-3)	2	1.7521	6.92	1793.7691	-0.1	3.3416	0.5	0.007523
8	g(DeAc)m-AEJN	1	1.368	4.32	942.403	-0.4	1.3045	1.0	0.003423
104	gm-AEJA=gm(Anh)-AEJA (4-3)	2	1.3534	9.72	1844.7786	0.4	1.2906	1.0	0.004944
9	l-AEJA	1	1.3362	4.78	533.2333	-0.1	1.2742	1.0	0.01274
372	gm-AEJ=gm-AEJG (3-3)	2	0.9657	6.37	1779.7521	0.2	0.9209	1.0	0.001903
11	g(DeAc)m-AEJ	1	0.9224	4.38	828.36	-0.3	0.8796	1.0	0.003416
263	gm-AEJA=gm-AEJA=gm-AEJA (4-3, 4-3)	3	0.871	8.57	2788.2033	-0.1	0.8306	1.0	0.02172
12	gm-AEJF	1	0.7437	10.43	1017.439	-0.1	0.7092	1.0	0.007092
13	gm(Anh)-AEJ	1	0.7272	6.82	850.3444	0.3	0.6934	1.0	0.000761
106	gm-AEJA=l-AEJA (4-3)	2	0.6764	7.4	1456.6304	0.1	0.645	1.0	0.002817
14	gm-AEJD	1	0.6316	4.71	985.3975	-0.8	0.6023	1.0	0.006023
10	gm-AEJL	1	0.5862	9.08	983.4547	-0.1	1.118	0.5	0.01118
10	gm-AEJI	1	0.5862	9.08	983.4547	-0.1	1.118	0.5	0.01118
15	gm-AEJT	1	0.5544	4.78	971.4183	-0.2	0.5287	1.0	0.000696
373	gm-AEJ=g(DeAc)m-AEJA (3-3)	2	0.5108	6.66	1751.7572	-0.3	0.7643	0.6373	0.003416
17	gm	1	0.4795	2.92	498.2061	-0.3	0.4572	1.0	0.004572
105	gm-AEJA=gm(Anh)-AEJ (4-3)	2	0.4601	9.38	1773.7415	0.0	0.6566	0.6682	0.001533
375	gm-AEJA=gm-AEJN (4-3)	2	0.4395	6.33	1907.8107	0.1	0.4191	1.0	0.007539
18	gm-AEJV	1	0.4035	7.16	969.439	0.1	0.3848	1.0	0.003848
19	g(DeAc)mgm-AEJA	1	0.3967	5.45	1377.577	0.6	0.3783	1.0	0.003783
20	gmgm-AEJA	1	0.3725	6.13	1419.5876	0.8	0.3552	1.0	0.003552
107	gm-AEJA=AEJ (4-3)	2	0.3637	5.62	1313.5722	0.7	0.5482	0.6327	8.887e-5
21	g(DeAc)m-AEJF	1	0.3437	9.6	975.4284	0.3	0.3277	1.0	0.000712
264	g(DeAc)m-AEJA=g(DeAc)m-AEJA (4-3)	2	0.3372	6.66	1780.7837	0.0	0.3215	1.0	0.01008
108	gm-AEJA=g(DeAc)m-AEJG (4-3)	2	0.3125	6.45	1808.78	-0.1	0.298	1.0	0.004139
109	gm-AEJH	1	0.3064	4.58	1007.4295	-0.6	0.2922	1.0	0.002922
22	gm-AEJR	1	0.2975	4.65	1026.4717	-0.9	0.2837	1.0	0.002837
373	gm-AEJA=g(DeAc)m-AEJ (4-3)	2	0.2907	6.66	1751.7572	-0.3	0.7643	0.3627	0.001944
23	g(DeAc)mgm-AEJG	1	0.2787	5.03	1363.5614	-0.5	0.2658	1.0	0.0002115
24	gm-AEJM	1	0.267	7.17	1001.4111	-0.4	0.2546	1.0	0.002546
25	gm-AEJY	1	0.2588	8.12	1033.4339	0.9	0.2468	1.0	0.002468
110	gm-AEJ=gm-AEJN (3-3)	2	0.2544	6.06	1836.7749	-0.3	0.2426	1.0	0.00116
16	g(DeAc)m-AEJL	1	0.2405	8.47	941.4441	0.7	0.4587	0.5	0.001122
16	g(DeAc)m-AEJI	1	0.2405	8.47	941.4441	0.7	0.4587	0.5	0.001122
265	gm-AEJA=g(DeAc)mgm-AEJA (4-3)	2	0.23	7.27	2300.9741	-1.3	0.2193	1.0	0.0008363
26	g(DeAc)m-AEJD	1	0.2296	4.55	943.387	-0.7	0.2189	1.0	0.0006047
105	gm-AEJ=gm(Anh)-AEJA (3-3)	2	0.2284	9.38	1773.7415	0.0	0.6566	0.3318	0.000761
266	gm-AEJA=gm-AEJA=gm(Anh)-AEJA (4-3, 4-3)	3	0.2224	10.72	2768.1771	0.7	0.2121	1.0	0.002853
267	gm-AEJA=gm-AEJA=g(DeAc)m-AEJA (4-3, 4-3)	3	0.2112	8.33	2746.1928	0.4	0.2014	1.0	1.15e-5
107	gm-AEJ=AEJA (3-3)	2	0.2111	5.62	1313.5722	0.7	0.5482	0.3673	5.159e-5
27	gm-AEJK	1	0.208	4.41	998.4656	-0.5	0.1983	1.0	0.001983
28	gm(Anh)-AEJG	1	0.2023	7.11	907.3658	0.4	0.1929	1.0	0.00125
29	g(DeAc)m-AEJV	1	0.2	6.66	927.4284	-0.4	0.1907	1.0	0.0003863
111	gm-AEJA=AEJG (4-3)	2	0.1983	5.3	1370.5937	0.2	0.1891	1.0	1.813e-5
268	AEJA=g(DeAc)m-AEJA (4-3)	2	0.1953	5.62	1342.5988	0.1	0.1862	1.0	0.0001522
376	gm-AEJA=gmgm-AEJA (4-3)	2	0.1878	7.91	2342.9847	-0.3	0.1791	1.0	0.0007852
112	gm-AEJ=gm-AEJ (3-3)	2	0.1845	6.52	1722.7319	-0.1	0.1759	1.0	0.001158
113	gm-AEJ=AEJG (3-3)	2	0.1602	5.02	1299.5566	-0.3	0.1528	1.0	2.79e-6
114	l-AEJA=g(DeAc)mgm(Anh)-AEJA (4-3)	2	0.1602	6.69	1872.7735	-1.9	0.1528	1.0	3.173e-6
30	AEJA	1	0.159	2.0	461.2122	-0.5	0.1516	1.0	0.001516
31	g(DeAc)mgm-AEJN	1	0.1447	4.81	1420.5828	-0.6	0.138	1.0	0.000129
115	gm-AEJ=g(DeAc)m-AEJG (3-3)	2	0.142	6.14	1737.7428	-0.0	0.1354	1.0	0.0006371
32	g(DeAc)m-AEJY	1	0.1362	7.52	991.4234	1.0	0.1299	1.0	0.0002478
269	gm-AEJA=g(DeAc)m(Anh)-AEJA (4-3)	2	0.135	9.43	1802.7681	0.2	0.1287	1.0	3.891e-5
33	gmgm-AEJG	1	0.1313	5.64	1405.5719	0.8	0.1252	1.0	0.0001986
117	gm-AEJA=gm(Anh)-AEJG (4-3)	2	0.1294	8.98	1830.763	0.9	0.1234	1.0	0.0004264
34	g(DeAc)m-AEJT	1	0.1143	4.94	929.4077	0.1	0.109	1.0	6.987e-5
35	l-AEJG	1	0.1141	4.02	519.2177	0.4	0.1088	1.0	0.0007125
380	gm-AEJA=gm-AEJA=gm-AEJG (4-3, 4-3)	3	0.1125	7.99	2774.1863	-0.0	0.1075	0.9977	0.004339
36	g(DeAc)mgm-AEJ	1	0.1111	4.89	1306.5399	-0.7	0.1059	1.0	0.0001287
37	g(DeAc)m-AEJM	1	0.1053	6.69	959.4005	-0.6	0.1004	1.0	0.0002556
116	gm-AEJ=l-AEJA (3-3)	2	0.1019	7.01	1385.5933	0.4	0.1274	0.7628	0.0004336
118	gm-AEJ=gm(Anh)-AEJG (3-3)	2	0.0996	8.65	1759.7259	0.2	0.095	1.0	6.564e-5
383	gm-AEJA=gm-AEJD (4-3)	2	0.0957	6.66	1908.7947	-0.2	0.0913	1.0	0.001331
38	gm-AEJA=l-AEJG (4-3)	2	0.0945	6.75	1442.6148	0.0	0.0906	0.9947	0.0002405
119	l-AEJA=g(DeAc)m-AEJA (4-3)	2	0.0945	7.1	1414.6212	-0.4	0.0901	1.0	0.001279
39	gm-AEJW	1	0.0898	12.42	1056.4499	1.9	0.0856	1.0	0.000856
120	gm-AEJA=g(DeAc)m-AEJN (4-3)	2	0.0884	6.13	1865.8001	0.7	0.0843	1.0	0.002884
40	gmgm-AEJN	1	0.0875	5.35	1462.5934	0.8	0.0834	1.0	0.0001211
121	l-AEJA=g(DeAc)mgm(Anh)-AEJ (4-3)	2	0.0857	6.37	1801.7364	-1.4	0.0817	1.0	2.472e-6
41	gmgm-AEJ	1	0.0803	5.48	1348.5505	0.1	0.0766	1.0	0.0001209
273	gm-AEJA=g(DeAc)mgm-AEJG (4-3)	2	0.0799	6.74	2286.9585	-0.2	0.0762	1.0	0.0005876
274	gm-AEJ=g(DeAc)m(Anh)-AEJA (3-3)	2	0.0795	9.08	1731.7309	-0.3	0.0758	1.0	5.989e-6
122	AEJA=gm(Anh)-AEJA (4-3)	2	0.0777	8.34	1364.5831	1.0	0.0741	1.0	3.39e-5
125	gm-AEJT	1	0.073	6.72	971.4183	0.5	0.0696	1.0	0.000696
42	gm(Anh)-AEJN	1	0.0725	6.59	964.3873	0.6	0.0691	1.0	0.0007626
276	gm-AEJA=gm-AEJA=AEJA (4-3, 4-3)	3	0.0684	7.52	2308.0078	0.1	0.0652	1.0	0.004025
43	l-AEJ	1	0.064	3.31	462.1962	-0.1	0.061	1.0	0.0004336
44	g(DeAc)m	1	0.0626	1.81	456.1955	-0.4	0.0597	1.0	0.000459
279	g(DeAc)m-AEJA=g(DeAc)mgm-AEJA (4-3)	2	0.0612	7.0	2258.9636	0.0	0.0584	1.0	0.0003798
272	gm-AEJA=g(DeAc)mgm-AEJ (4-3)	2	0.0606	6.95	2229.937	-0.1	0.0895	0.6452	0.0002341
47	l-AEJN	1	0.055	3.1	576.2391	0.0	0.0524	1.0	0.0004345
129	gm-AEJ=gm-AEJF (3-3)	2	0.0538	11.79	1869.8004	0.3	0.0513	1.0	0.0002413
46	gm-AEJS	1	0.0537	4.6	957.4026	-0.5	0.0551	0.9291	0.000551
280	gm-AEJA=gm-AEJT (4-3)	2	0.053	6.75	1894.8154	-0.3	0.0505	1.0	0.0001539
387	gm(Anh)-AEJA=gm(Anh)-AEJA (4-3)	2	0.0517	12.16	1824.7524	1.1	0.0493	1.0	0.0005001
49	gmgm	1	0.0499	5.25	976.386	-0.9	0.0476	1.0	1.624e-5
271	gm-AEJA=gm-AEJA=gm-AEJ (4-3, 4-3)	3	0.0483	8.33	2717.1662	0.5	0.0921	0.5	4.09e-6
271	gm-AEJA=gm-AEJ=gm-AEJA (4-3, 3-3)	3	0.0483	8.33	2717.1662	0.5	0.0921	0.5	4.09e-6
130	gm-AEJA=gm-AEJF (4-3)	2	0.0482	12.11	1940.8375	0.4	0.046	1.0	0.001568
389	gm-AEJ=gm-AEJT (3-3)	2	0.0471	6.45	1823.7783	0.3	0.0449	1.0	2.368e-5
132	gm-AEJ=g(DeAc)m-AEJN (3-3)	2	0.0443	5.85	1794.763	0.6	0.0422	1.0	0.0004439
51	gm-AEJE	1	0.0439	6.24	999.4132	1.1	0.0419	1.0	0.000419
127	AEJ=g(DeAc)m-AEJA (3-3)	2	0.0436	5.3	1271.5616	0.0	0.0553	0.7516	4.036e-5
52	g(DeAc)m-AEJH	1	0.0433	4.12	965.4189	0.0	0.0413	1.0	0.0002933
133	gm-AEJ=g(DeAc)mgm-AEJG (3-3)	2	0.0433	6.43	2215.9227	-0.1	0.0413	1.0	9.045e-5
134	g(DeAc)m-AEJA=g(DeAc)m-AEJG (4-3)	2	0.0425	6.1	1766.7681	0.6	0.0405	1.0	0.00188
53	AEJ	1	0.0422	2.0	390.1751	-0.6	0.0402	1.0	5.159e-5
135	gm-AEJA=gm-AEJQ (4-3)	2	0.0411	6.92	1921.8276	-0.2	0.0392	1.0	4.886e-5
138	AEJA=l-AEJA (4-3)	2	0.0385	5.84	976.4349	1.3	0.0367	1.0	1.932e-5
139	gm-AEJA=gmgm(Anh)-AEJA (4-3)	2	0.0382	10.3	2322.9585	1.4	0.0364	1.0	4.244e-5
390	gm-AEJA=gm-AEJA=g(DeAc)m(Anh)-AEJA (4-3, 4-3)	3	0.0382	10.45	2726.1652	0.1	0.0364	1.0	0.0002845
140	gm-AEJ=l-AEJG (3-3)	2	0.0375	6.36	1371.5777	-0.8	0.0358	1.0	3.702e-5
275	g(DeAc)m-AEJA=g(DeAc)m-AEJ (4-3)	2	0.0374	6.33	1709.7466	-0.2	0.0714	0.5	0.000883
275	g(DeAc)m-AEJ=g(DeAc)m-AEJA (3-3)	2	0.0374	6.33	1709.7466	-0.2	0.0714	0.5	0.000883
141	gm-AEJ=gm-AEJV (3-3)	2	0.0368	9.28	1821.8004	-0.2	0.0351	1.0	0.0001309
143	gm-AEJA=gm(Anh)-AEJN (4-3)	2	0.0365	8.47	1887.7844	1.0	0.0348	1.0	0.0001528
391	gm-AEJ=gm-AEJD (3-3)	2	0.0347	6.37	1837.7576	0.1	0.0331	1.0	0.000205
54	g(DeAc)mgm-AEJF	1	0.0346	9.99	1453.6083	1.4	0.033	1.0	2.683e-5
272	gm-AEJ=g(DeAc)mgm-AEJA (3-3)	2	0.0333	6.95	2229.937	-0.1	0.0895	0.3548	0.0001287
284	g(DeAc)mgm-AEJT	1	0.033	5.1	1407.5876	-0.9	0.0315	1.0	2.633e-6
284	AEJA=gm(Anh)-AEJN (4-3)	2	0.033	5.1	1407.5876	-0.9	0.0315	1.0	1.048e-6
285	gm-AEJ=g(DeAc)m-AEJ (3-3)	2	0.0327	6.27	1680.72	0.3	0.0312	1.0	0.0002993
56	g(DeAc)mgm-AEJD	1	0.0323	5.06	1421.5668	-1.2	0.0308	1.0	2.279e-5
286	gm-AEJA=g(DeAc)mgm(Anh)-AEJA (4-3)	2	0.0323	9.57	2280.9479	0.2	0.0308	1.0	5.505e-5
116	gm-AEJA=l-AEJ (4-3)	2	0.0317	7.01	1385.5933	0.4	0.1274	0.2372	0.0001349
126	gm-AEJ=gm-AEJL (3-3)	2	0.0305	10.7	1835.816	0.5	0.0581	0.5	0.0001902
126	gm-AEJ=gm-AEJI (3-3)	2	0.0305	10.7	1835.816	0.5	0.0581	0.5	0.0001902
287	gm-AEJA=gm-AEJH (4-3)	2	0.0303	6.16	1930.828	0.2	0.0289	1.0	0.000646
393	gm-AEJA=gm-AEJV (4-3)	2	0.0301	9.46	1892.8361	0.3	0.0287	1.0	0.0008507
45	g(DeAc)mgm-AEJL	1	0.03	8.85	1419.624	1.5	0.0572	0.5	4.229e-5
45	g(DeAc)mgm-AEJI	1	0.03	8.85	1419.624	1.5	0.0572	0.5	4.229e-5
57	l-AEJY	1	0.03	9.21	625.2595	0.4	0.0286	1.0	3.145e-5
288	gm-AEJA=gm-AEJA=gm(Anh)-AEJG (4-3, 4-3)	3	0.0295	9.99	2754.1614	0.7	0.0281	1.0	0.0002728
59	g(DeAc)mgm	1	0.0292	4.64	934.3754	-1.5	0.0278	1.0	1.73e-5
281	gm-AEJA=gm-AEJA=gm(Anh)-AEJ (4-3, 4-3)	3	0.0285	10.48	2697.14	0.1	0.0406	0.6682	0.00097
60	l-AEJF	1	0.0284	11.02	609.2646	1.5	0.0271	1.0	9.037e-5
61	g(DeAc)mgm-AEJV	1	0.0279	7.18	1405.6083	-0.8	0.0266	1.0	1.456e-5
291	gm-AEJA=gm-AEJA=l-AEJA (4-3, 4-3)	3	0.0268	8.88	2380.0289	0.3	0.0256	1.0	0.001426
144	l-AEJA=g(DeAc)mgm(Anh)-AEJG (4-3)	2	0.0265	6.04	1858.7579	-1.5	0.0253	1.0	1.096e-6
62	g(DeAc)mgm(Anh)-AEJA	1	0.0261	7.92	1357.5508	-0.4	0.0249	1.0	0.000249
292	gm-AEJA=AEJA=gm(Anh)-AEJA (4-3, 4-3)	3	0.0243	9.64	2287.9802	-0.2	0.0232	1.0	0.0001638
294	gm-AEJA=gm(Anh)-AEJA=gm(Anh)-AEJA (4-3, 4-3)	3	0.0241	12.55	2748.1495	1.4	0.023	1.0	0.000109
64	AEJH	1	0.024	4.36	527.234	-2.3	0.0229	1.0	4.43e-6
136	gm-AEJA=gmgm-AEJ (4-3)	2	0.0236	7.59	2271.9489	0.4	0.0385	0.5835	0.0001693
65	gm-AEJC	1	0.0233	5.54	973.3798	0.9	0.0222	1.0	0.000222
66	gm-AEJQ	1	0.0232	5.13	998.4292	-0.5	0.0221	1.0	0.000221
67	g(DeAc)m-AEJW	1	0.0232	11.41	1014.4393	1.2	0.0221	1.0	8.593e-5
147	gm-AEJ=l-AEJ (3-3)	2	0.0229	6.5	1314.5562	0.0	0.0218	1.0	2.076e-5
296	gm-AEJA=gmgm-AEJG (4-3)	2	0.0227	7.33	2328.9691	-0.1	0.0216	1.0	0.0002768
50	l-AEJL	1	0.0224	9.47	575.2803	1.1	0.0427	0.5	0.0001425
50	l-AEJI	1	0.0224	9.47	575.2803	1.1	0.0427	0.5	0.0001425
68	l-AEJT	1	0.0223	4.36	563.2439	-0.0	0.0213	1.0	8.868e-6
148	gm-AEJ=gm(Anh)-AEJ (3-3)	2	0.0222	8.86	1702.7044	1.0	0.0212	1.0	0.000236
297	gm-AEJA=gm-AEJA=g(DeAc)m-AEJG (4-3, 4-3)	3	0.0221	7.76	2732.1771	1.3	0.0211	1.0	0.0006588
397	gm-AEJA=g(DeAc)m-AEJA=g(DeAc)m-AEJA (4-3, 4-3)	3	0.0221	8.01	2704.1808	0.2	0.0211	1.0	0.0007107
299	gm-AEJA=gm-AEJA=gm-AEJN (4-3, 4-3)	3	0.0214	7.66	2831.2078	1.6	0.0204	1.0	0.0009265
151	gm-AEJ=gm(Anh)-AEJN (3-3)	2	0.021	8.17	1816.7473	1.0	0.02	1.0	2.351e-5
152	gm-AEJA=l-AEJN (4-3)	2	0.0208	6.35	1499.6363	-0.5	0.0198	1.0	0.0001158
153	gm-AEJ=l-AEJN (3-3)	2	0.0204	5.45	1428.5991	0.3	0.0195	1.0	1.783e-5
69	g(DeAc)mgm(Anh)-AEJ	1	0.0203	6.88	1286.5137	-0.0	0.0194	1.0	8.473e-6
70	gmgm(Anh)-AEJA	1	0.0201	8.69	1399.5614	0.5	0.0192	1.0	0.000192
154	AEJA=g(DeAc)m-AEJG (4-3)	2	0.0201	5.06	1328.5831	-0.7	0.0192	1.0	2.838e-5
155	gm-AEJA=gm-AEJT (4-3)	2	0.0201	7.08	1894.8167	0.1	0.0192	1.0	0.0001539
156	l-AEJA=gm(Anh)-AEJA (4-3)	2	0.02	10.18	1436.6042	0.9	0.0191	1.0	0.0002849
157	gm-AEJA=gm-AEJM (4-3)	2	0.0199	9.25	1924.8095	0.2	0.019	1.0	0.0005628
301	gm-AEJA=gm-AEJ=gm-AEJG (4-3, 3-3)	3	0.0198	7.72	2703.1505	1.4	0.0189	0.9993	0.002036
403	gm-AEJA=gm-AEJA=gm-AEJA=gm-AEJA (4-3, 4-3, 4-3)	4	0.0194	9.43	3711.5991	0.2	0.0185	1.0	0.001836
158	gm-AEJA=g(DeAc)m-AEJD (4-3)	2	0.0192	6.46	1866.7841	0.7	0.0183	1.0	0.0004839
405	gm-AEJ=gm-AEJH (3-3)	2	0.019	5.9	1859.7895	-0.4	0.0181	1.0	9.943e-5
406	gm-AEJA=AEJA=g(DeAc)m-AEJA (4-3, 4-3)	3	0.0186	7.18	2265.9959	-0.8	0.0177	1.0	0.0004116
407	gm-AEJA=gm-AEJA=gm(Anh)-AEJA (4-3, 4-3)	3	0.0186	8.33	2768.1758	-0.7	0.0177	1.0	0.002853
72	g(DeAc)m(Anh)-AEJA	1	0.0185	5.42	879.3709	0.3	0.0176	1.0	0.000176
160	gm-AEJA=g(DeAc)mgm-AEJN (4-3)	2	0.0184	6.43	2343.98	0.4	0.0175	1.0	0.0003051
142	gm-AEJA=gm-AEJL (4-3)	2	0.0183	11.15	1906.8531	0.6	0.0349	0.5	0.001236
142	gm-AEJA=gm-AEJI (4-3)	2	0.0183	11.15	1906.8531	0.6	0.0349	0.5	0.001236
409	g(DeAc)mgm-AEJA=g(DeAc)mgm-AEJA (4-3)	2	0.018	7.17	2737.1435	-0.4	0.0172	1.0	1.431e-5
73	gmgm-AEJF	1	0.0177	11.27	1495.6189	0.6	0.0169	1.0	2.519e-5
162	g(DeAc)m-AEJ=g(DeAc)m-AEJG (3-3)	2	0.0176	5.81	1695.7309	1.4	0.0168	1.0	0.0001647
303	gm-AEJA=gm-AEJA=g(DeAc)mgm-AEJA (4-3, 4-3)	3	0.0172	8.47	3224.3726	0.6	0.0164	1.0	0.0004848
74	g(DeAc)m-AEJK	1	0.0169	3.63	956.455	0.1	0.0161	1.0	0.0001991
136	gm-AEJ=gmgm-AEJA (3-3)	2	0.0168	7.59	2271.9489	0.4	0.0385	0.4165	0.0001209
304	AEJA=AEJA=gm(Anh)-AEJA (4-3, 4-3)	3	0.0168	8.5	1807.7847	-0.4	0.016	1.0	1.123e-6
55	gmgm-AEJL	1	0.0167	10.02	1461.6345	1.2	0.0319	0.5	3.971e-5
55	gmgm-AEJI	1	0.0167	10.02	1461.6345	1.2	0.0319	0.5	3.971e-5
75	gm(Anh)-AEJD	1	0.0161	7.05	965.3713	1.5	0.0154	1.0	0.0001347
164	AEJA=g(DeAc)mgm-AEJA (4-3)	2	0.0161	5.98	1820.7786	0.3	0.0154	1.0	5.735e-6
165	gm-AEJ=g(DeAc)m-AEJV (3-3)	2	0.0156	9.07	1779.7885	-0.7	0.0149	1.0	6.489e-5
293	gm-AEJA=gm-AEJ=g(DeAc)m-AEJA (4-3, 3-3)	3	0.0154	8.1	2675.1556	0.4	0.023	0.6373	0.001077
413	g(DeAc)m-AEJA=g(DeAc)mgm-AEJG (4-3)	2	0.0152	6.46	2244.9479	0.1	0.0145	1.0	0.0002668
295	l-AEJA=g(DeAc)m-AEJ (4-3)	2	0.0149	6.71	1343.5828	-0.0	0.0219	0.6467	0.0001121
168	gm-AEJA=gm-AEJY (4-3)	2	0.0148	9.8	1956.8324	-0.1	0.0141	1.0	0.0005456
169	gm-AEJ=AEJ (3-3)	2	0.0148	5.09	1242.5351	-0.7	0.0141	1.0	1.368e-5
58	AEJL	1	0.0146	6.95	503.2591	0.6	0.0279	0.5	1.695e-5
58	AEJI	1	0.0146	6.95	503.2591	0.6	0.0279	0.5	1.695e-5
127	AEJA=g(DeAc)m-AEJ (4-3)	2	0.0144	5.3	1271.5616	0.0	0.0553	0.2484	1.333e-5
76	gmgm-AEJT	1	0.0143	5.49	1449.5981	0.8	0.0136	1.0	2.472e-6
174	gm-AEJ=gm-AEJY (3-3)	2	0.0142	9.51	1885.7953	0.2	0.0135	1.0	8.398e-5
281	gm-AEJA=gm-AEJ=gm(Anh)-AEJA (4-3, 3-3)	3	0.0141	10.48	2697.14	0.1	0.0406	0.3318	0.0004815
416	gm-AEJA=gm-AEJA=gm-AEJA=gm(Anh)-AEJA (4-3, 4-3, 4-3)	4	0.0141	11.27	3691.5729	0.8	0.0134	1.0	3.913e-5
307	AEJA=gm(Anh)-AEJG (4-3)	2	0.0138	7.42	1350.5675	-0.2	0.0132	1.0	2.924e-6
176	gmgm-AEJA=AEJA (4-3)	2	0.0137	6.71	1862.7892	0.0	0.0131	1.0	5.385e-6
78	gm(Anh)-AEJH	1	0.0131	6.5	987.4033	-1.6	0.0125	1.0	6.534e-5
79	g(DeAc)mgm-AEJY	1	0.0129	7.99	1469.6032	-0.5	0.0123	1.0	9.336e-6
167	gm-AEJA=g(DeAc)mgm(Anh)-AEJ (4-3)	2	0.0129	9.25	2209.9122	-0.0	0.0147	0.835	4.289e-5
80	gm(Anh)-AEJF	1	0.0127	14.74	997.4128	1.6	0.0121	1.0	0.0001586
179	AEJ=g(DeAc)m-AEJG (3-3)	2	0.0124	4.71	1257.546	-1.2	0.0118	1.0	7.526e-6
309	gm(Anh)-AEJA=gm(Anh)-AEJE (4-3)	2	0.0124	7.47	1882.7579	2.5	0.0118	1.0	1.901e-6
180	gm-AEJ=gm-AEJM (3-3)	2	0.0123	8.83	1853.7724	1.3	0.0117	1.0	8.664e-5
305	g(DeAc)m-AEJA=g(DeAc)mgm-AEJ (4-3)	2	0.0122	6.71	2187.9265	-0.1	0.0153	0.7616	0.0001063
63	gm(Anh)-AEJL	1	0.0121	13.38	963.4284	1.1	0.0231	0.5	0.00025
63	gm(Anh)-AEJI	1	0.0121	13.38	963.4284	1.1	0.0231	0.5	0.00025
149	AEJA=gm(Anh)-AEJ (4-3)	2	0.0117	8.15	1293.546	0.8	0.0207	0.539	1.051e-5
81	gmgm-AEJD	1	0.0115	5.61	1463.5774	1.0	0.011	1.0	2.139e-5
313	gm-AEJ=g(DeAc)mgm-AEJN (3-3)	2	0.0114	6.19	2272.9428	0.8	0.0109	1.0	4.696e-5
182	AEJ=l-AEJA (3-3)	2	0.0112	5.48	905.3978	0.9	0.0107	1.0	5.122e-6
398	gm(Anh)-AEJA=gm(Anh)-AEJ (4-3)	2	0.0111	11.8	1753.7153	0.9	0.0211	0.5	0.0001551
398	gm(Anh)-AEJ=gm(Anh)-AEJA (3-3)	2	0.0111	11.8	1753.7153	0.9	0.0211	0.5	0.0001551
184	g(DeAc)m-AEJA=g(DeAc)m-AEJN (4-3)	2	0.0107	5.88	1823.7895	0.0	0.0102	1.0	0.00131
185	gm-AEJ=g(DeAc)m-AEJY (3-3)	2	0.0107	9.05	1843.7834	0.1	0.0102	1.0	4.42e-5
82	gmgm-AEJV	1	0.0104	8.12	1447.6202	-0.1	0.0099	1.0	1.367e-5
423	gm-AEJA=gm-AEJS (4-3)	2	0.0103	7.3	1880.7998	-1.4	0.0106	0.9291	0.0001132
83	l-AEJD	1	0.0103	4.12	577.2231	0.4	0.0098	1.0	7.675e-5
149	AEJ=gm(Anh)-AEJA (3-3)	2	0.01	8.15	1293.546	0.8	0.0207	0.461	8.99e-6
188	gm-AEJA=gm(Anh)-AEJD (4-3)	2	0.0099	8.94	1888.7685	1.0	0.0094	1.0	3.404e-5
319	gm-AEJA=gm-AEJA=gmgm-AEJA (4-3, 4-3)	3	0.0093	9.02	3266.3832	0.3	0.0089	1.0	0.0003959
320	gm-AEJ=g(DeAc)mgm-AEJ (3-3)	2	0.0092	6.59	2158.8999	0.1	0.0088	1.0	3.604e-5
84	g(DeAc)mgm(Anh)-AEJG	1	0.009	7.14	1343.5351	0.7	0.0086	1.0	1.392e-5
192	g(DeAc)mgm-AEJA=g(DeAc)mgm-AEJG (4-3)	2	0.009	6.78	2723.1291	0.1	0.0086	1.0	1.006e-5
322	gm-AEJA=g(DeAc)m-AEJH (4-3)	2	0.009	5.91	1888.8161	-0.7	0.0086	1.0	9.13e-5
323	gm-AEJA=gm-AEJ=gm-AEJ (4-3, 3-3)	3	0.009	8.11	2646.1291	0.4	0.0086	1.0	0.0003889
85	gm(Anh)-AEJE	1	0.0089	8.47	979.387	4.8	0.0085	1.0	9.37e-6
293	gm-AEJA=gm-AEJA=g(DeAc)m-AEJ (4-3, 4-3)	3	0.0087	8.1	2675.1556	0.4	0.023	0.3627	0.0006129
86	AEJG	1	0.0086	1.58	447.1965	-0.6	0.0082	1.0	8.477e-5
189	l-AEJA=gm(Anh)-AEJ (4-3)	2	0.0085	9.76	1365.5671	0.2	0.0094	0.8663	8.835e-5
196	gm-AEJA=gm-AEJV (4-3)	2	0.0084	10.24	1892.8375	0.2	0.008	1.0	0.0008507
197	l-AEJA=g(DeAc)m-AEJG (4-3)	2	0.0083	6.48	1400.6042	0.8	0.0079	1.0	0.0002386
198	l-AEJA=g(DeAc)mgm-AEJA (4-3)	2	0.0082	7.79	1892.7998	1.7	0.0078	1.0	4.82e-5
430	gm-AEJA=gm-AEJ=gm(Anh)-AEJG (4-3, 3-3)	3	0.0082	9.73	2683.123	-0.6	0.0078	1.0	0.00021
295	l-AEJ=g(DeAc)m-AEJA (3-3)	2	0.0081	6.71	1343.5828	-0.0	0.0219	0.3533	6.124e-5
431	gm-AEJA=gm-AEJR (4-3)	2	0.0081	6.48	1949.8688	0.0	0.0077	1.0	0.0006272
87	gm(Anh)-AEJV	1	0.008	10.76	949.4128	1.3	0.0076	1.0	8.605e-5
326	gm-AEJA=gm-AEJ=g(DeAc)m(Anh)-AEJA (4-3, 3-3)	3	0.0077	10.19	2655.1294	-0.1	0.0073	1.0	0.0001676
183	gm-AEJA=gmgm(Anh)-AEJ (4-3)	2	0.0076	9.96	2251.9214	1.2	0.0103	0.7001	1.525e-5
205	gm-AEJA=g(DeAc)m(Anh)-AEJA (4-3)	2	0.0076	7.56	1802.7694	0.1	0.0072	1.0	3.891e-5
206	g(DeAc)m-AEJ=g(DeAc)mgm-AEJG (3-3)	2	0.0076	6.17	2173.9122	0.0	0.0072	1.0	2.338e-5
434	gm-AEJA=gm-AEJA=gm-AEJA=g(DeAc)m-AEJA (4-3, 4-3, 4-3)	4	0.0076	9.22	3669.5885	-0.0	0.0072	1.0	0.0004452
436	gm-AEJA=gm-AEJA=gm(Anh)-AEJN (4-3, 4-3)	3	0.0074	9.59	2811.1816	1.0	0.0071	1.0	7.693e-5
208	gm-AEJA=g(DeAc)m-AEJF (4-3)	2	0.0073	11.69	1898.8256	0.2	0.007	1.0	0.0007244
88	gmgm(Anh)-AEJ	1	0.0072	7.59	1328.5242	1.3	0.0069	1.0	6.534e-6
173	g(DeAc)mgm-AEJA=g(DeAc)mgm-AEJ (4-3)	2	0.0071	6.98	2666.1077	0.5	0.0136	0.5	4.006e-6
173	g(DeAc)mgm-AEJ=g(DeAc)mgm-AEJA (3-3)	2	0.0071	6.98	2666.1077	0.5	0.0136	0.5	4.006e-6
210	gm-AEJ=g(DeAc)m-AEJD (3-3)	2	0.007	6.14	1795.747	0.4	0.0067	1.0	7.449e-5
330	gm-AEJA=gm-AEJA=gmgm(Anh)-AEJA (4-3, 4-3)	3	0.007	11.15	3246.357	1.1	0.0067	1.0	8.047e-5
331	gm-AEJ=g(DeAc)m-AEJH (3-3)	2	0.0069	5.64	1817.779	1.3	0.0066	1.0	1.405e-5
214	gm-AEJA=gm-AEJK (4-3)	2	0.0067	6.16	1921.864	-0.1	0.0064	1.0	0.0004384
333	gm-AEJA=gm-AEJA=g(DeAc)mgm(Anh)-AEJA (4-3, 4-3)	3	0.0066	10.53	3204.3464	0.6	0.0063	1.0	6.809e-5
440	gm-AEJA=gm-AEJA=AEJG (4-3, 4-3)	3	0.0066	6.72	2293.9908	-1.2	0.0063	1.0	0.000418
433	gm-AEJA=gm-AEJA=g(DeAc)m-AEJV (4-3, 4-3)	3	0.0066	8.43	2774.2227	1.8	0.0073	0.862	9.147e-6
89	l-AEJH	1	0.0065	3.31	599.2551	-0.4	0.0062	1.0	3.723e-5
216	g(DeAc)m-AEJ=g(DeAc)m-AEJV (3-3)	2	0.0065	6.46	1737.7779	1.1	0.0062	1.0	1.677e-5
442	gm-AEJ=gm-AEJR (3-3)	2	0.0063	6.19	1878.8317	0.4	0.006	1.0	9.654e-5
178	gm-AEJA=g(DeAc)m-AEJL (4-3)	2	0.0062	10.76	1864.8426	0.5	0.0119	0.5	0.000507
178	gm-AEJA=g(DeAc)m-AEJI (4-3)	2	0.0062	10.76	1864.8426	0.5	0.0119	0.5	0.000507
90	gmgm-AEJY	1	0.0061	9.02	1511.6138	-0.1	0.0058	1.0	8.766e-6
335	gm-AEJA=gm-AEJA=g(DeAc)m-AEJN (4-3, 4-3)	3	0.0061	7.47	2789.1972	0.7	0.0058	1.0	0.0001864
91	gmgm-AEJM	1	0.006	8.15	1479.5909	1.1	0.0057	1.0	9.043e-6
217	gm-AEJA=AEJF (4-3)	2	0.0059	10.4	1460.6406	0.7	0.0056	1.0	5.969e-6
444	gm-AEJA=l-AEJA=g(DeAc)m-AEJA (4-3, 4-3)	3	0.0057	8.59	2338.017	-0.8	0.0054	1.0	0.0001992
220	gm-AEJA=gm-AEJC (4-3)	2	0.0056	7.69	1896.7782	0.0	0.0053	1.0	4.908e-5
222	gm-AEJ=g(DeAc)m-AEJF (3-3)	2	0.0056	11.34	1827.7885	1.4	0.0053	1.0	0.0001115
445	gm-AEJ=gm-AEJ=gm-AEJH (3-3, 3-3)	3	0.0056	9.72	2712.143	1.1	0.0053	1.0	6.159e-6
337	gm-AEJA=g(DeAc)m-AEJA (4-3)	2	0.0055	6.33	1822.7943	0.2	0.0052	1.0	0.02219
224	gm(Anh)-AEJA=gm(Anh)-AEJG (4-3)	2	0.0052	11.4	1810.7368	0.8	0.005	1.0	4.314e-5
225	gm-AEJ=g(DeAc)mgm(Anh)-AEJG (3-3)	2	0.0052	8.57	2195.8952	-0.5	0.005	1.0	2.926e-6
226	gm-AEJA=gm-AEJG (4-3)	2	0.0052	7.6	1850.7905	1.7	0.005	0.9994	0.01236
229	gm-AEJA=g(DeAc)mgm(Anh)-AEJG (4-3)	2	0.0049	8.92	2266.9323	0.9	0.0047	1.0	1.901e-5
344	gm-AEJA=gm-AEJA=gm-AEJD (4-3, 4-3)	3	0.0048	8.01	2832.1918	0.2	0.0046	1.0	0.0002018
92	gm(Anh)-AEJM	1	0.0046	10.83	981.3849	1.1	0.0044	1.0	5.694e-5
93	AEJR	1	0.0046	3.92	546.2762	0.5	0.0044	1.0	4.301e-6
235	gm-AEJA=g(DeAc)m-AEJY (4-3)	2	0.0045	9.44	1914.8205	-0.9	0.0043	1.0	0.0002872
455	gm-AEJA=gm-AEJA=gm-AEJA=g(DeAc)m(Anh)-AEJA (4-3, 4-3, 4-3)	4	0.0045	11.03	3649.5736	-1.2	0.0043	1.0	8.047e-5
237	gm-AEJ=gm-AEJT (3-3)	2	0.0044	8.34	1823.7796	1.0	0.0042	1.0	2.368e-5
347	gm-AEJA=l-AEJA=gm(Anh)-AEJA (4-3, 4-3)	3	0.0044	11.19	2360.0014	0.3	0.0042	1.0	4.222e-5
228	gm-AEJA=g(DeAc)m-AEJV (4-3)	2	0.0043	9.11	1850.8269	-0.3	0.0048	0.862	0.0004216
451	gm-AEJA=g(DeAc)m-AEJV (4-3)	2	0.0043	5.88	1850.8256	-0.5	0.0048	0.862	0.0004216
349	gm-AEJA=gm-AEJA=gm-AEJQ (4-3, 4-3)	3	0.0043	8.23	2845.2248	-0.0	0.0041	1.0	8.666e-5
94	AEJY	1	0.0042	5.54	553.2384	-0.0	0.004	1.0	3.741e-6
227	g(DeAc)m-AEJ=g(DeAc)m-AEJY (3-3)	2	0.0042	11.96	1801.7728	1.6	0.0049	0.8154	1.143e-5
46	g(DeAc)m-AEJE	1	0.0041	4.6	957.4026	-0.5	0.0551	0.07093	4.206e-5
241	g(DeAc)m-AEJ=g(DeAc)m-AEJN (3-3)	2	0.0041	5.62	1752.7524	-0.1	0.0039	1.0	0.0001147
95	l-AEJQ	1	0.004	2.32	590.2548	-2.5	0.0038	1.0	2.816e-6
242	gm-AEJ=gm(Anh)-AEJF (3-3)	2	0.004	14.99	1849.7728	1.3	0.0038	1.0	4.118e-6
351	gm-AEJA=gm(Anh)-AEJA=gm(Anh)-AEJA (4-3, 4-3)	3	0.0039	10.69	2748.143	0.8	0.0037	1.0	0.000109
443	gm-AEJA=gm-AEJA=AEJ (4-3, 4-3)	3	0.0038	7.24	2236.9693	0.2	0.0058	0.6327	0.0007668
204	gm-AEJ=gm(Anh)-AEJL (3-3)	2	0.0038	14.0	1815.7885	0.6	0.0073	0.5	3.93e-6
204	gm-AEJ=gm(Anh)-AEJI (3-3)	2	0.0038	14.0	1815.7885	0.6	0.0073	0.5	3.93e-6
305	g(DeAc)m-AEJ=g(DeAc)mgm-AEJA (3-3)	2	0.0038	6.71	2187.9265	-0.1	0.0153	0.2384	3.328e-5
207	AEJA=g(DeAc)mgm-AEJ (4-3)	2	0.0038	5.71	1749.7415	0.8	0.0071	0.5135	1.605e-6
96	g(DeAc)m-AEJS	1	0.0037	3.39	915.3921	-0.1	0.0035	1.0	5.532e-5
244	AEJA=g(DeAc)m-AEJV (4-3)	2	0.0037	5.55	1370.63	0.3	0.0035	1.0	2.891e-6
245	gm-AEJA=g(DeAc)mgm(Anh)-AEJA (4-3)	2	0.0037	9.99	2280.9493	-0.1	0.0035	1.0	5.505e-5
246	gm-AEJ=gm(Anh)-AEJD (3-3)	2	0.0037	8.43	1817.7313	-0.2	0.0035	1.0	5.24e-6
355	gm-AEJA=gm-AEJA=l-AEJG (4-3, 4-3)	3	0.0037	8.23	2366.0133	0.3	0.0035	0.9947	0.0001992
207	AEJ=g(DeAc)mgm-AEJA (3-3)	2	0.0036	5.71	1749.7415	0.8	0.0071	0.4865	1.521e-6
356	gm-AEJA=g(DeAc)m-AEJA=g(DeAc)mgm-AEJA (4-3, 4-3)	3	0.0036	8.18	3182.3621	0.3	0.0034	1.0	0.0001291
211	gm-AEJ=AEJL (3-3)	2	0.0035	9.12	1355.6192	0.1	0.0067	0.5	4.747e-6
211	gm-AEJ=AEJI (3-3)	2	0.0035	9.12	1355.6192	0.1	0.0067	0.5	4.747e-6
248	l-AEJA=l-AEJN (4-3)	2	0.0035	8.79	1091.4619	2.0	0.0033	1.0	6.677e-6
249	gm(Anh)-AEJ=gm(Anh)-AEJG (3-3)	2	0.0035	11.02	1739.6996	0.9	0.0033	1.0	1.338e-5
213	gm-AEJA=AEJL (4-3)	2	0.0034	9.57	1426.6563	0.2	0.0065	0.5	3.084e-5
213	gm-AEJA=AEJI (4-3)	2	0.0034	9.57	1426.6563	0.2	0.0065	0.5	3.084e-5
215	gm-AEJ=g(DeAc)m-AEJL (3-3)	2	0.0034	10.32	1793.8054	0.7	0.0064	0.5	7.805e-5
215	gm-AEJ=g(DeAc)m-AEJI (3-3)	2	0.0034	10.32	1793.8054	0.7	0.0064	0.5	7.805e-5
332	gm-AEJA=gm(Anh)-AEJA=gm(Anh)-AEJ (4-3, 4-3)	3	0.0034	12.41	2677.1124	1.3	0.0064	0.5	2.332e-5
332	gm-AEJA=gm(Anh)-AEJ=gm(Anh)-AEJA (4-3, 3-3)	3	0.0034	12.41	2677.1124	1.3	0.0064	0.5	2.332e-5
183	gm-AEJ=gmgm(Anh)-AEJA (3-3)	2	0.0032	9.96	2251.9214	1.2	0.0103	0.2999	6.534e-6
239	AEJ=g(DeAc)m-AEJA (3-3)	2	0.0032	5.55	1271.563	-0.4	0.004	0.7516	4.036e-5
341	gm-AEJ=gm-AEJ=gm(Anh)-AEJA (3-3, 3-3)	3	0.0031	10.27	2626.1029	0.9	0.0049	0.6126	7.412e-5
251	gm-AEJA=gm-AEJW (4-3)	2	0.0031	13.45	1979.8484	-0.3	0.003	1.0	0.0001892
252	gm-AEJ=gm-AEJW (3-3)	2	0.0031	13.08	1908.8113	0.2	0.003	1.0	2.913e-5
461	gm-AEJA=gm-AEJA=gm(Anh)-AEJA=gm(Anh)-AEJA (4-3, 4-3, 4-3)	4	0.0031	12.96	3671.5467	0.9	0.003	1.0	8.179e-6
254	gm-AEJA=g(DeAc)m-AEJM (4-3)	2	0.003	8.89	1882.7976	0.8	0.0029	1.0	0.000222
97	AEJF	1	0.0028	11.44	537.2435	1.6	0.0027	1.0	1.075e-5
362	gm-AEJA=gm-AEJA=gm-AEJF (4-3, 4-3)	3	0.0028	12.63	2864.2346	0.4	0.0027	1.0	0.0001017
464	gm-AEJA=l-AEJA=g(DeAc)mgm(Anh)-AEJ (4-3, 4-3)	3	0.0028	7.73	2725.1336	-1.0	0.0027	1.0	0.0001806
99	l-AEJR	1	0.0027	4.29	618.2973	-0.7	0.0026	1.0	3.615e-5
167	gm-AEJ=g(DeAc)mgm(Anh)-AEJA (3-3)	2	0.0025	9.25	2209.9122	-0.0	0.0147	0.165	8.473e-6
366	gm(Anh)-AEJA=gmgm(Anh)-AEJA (4-3)	2	0.0024	12.48	2302.9323	2.4	0.0023	1.0	4.294e-6
443	gm-AEJA=gm-AEJ=AEJA (4-3, 3-3)	3	0.0022	7.24	2236.9693	0.2	0.0058	0.3673	0.0004451
367	gm-AEJA=gm(Anh)-AEJH (4-3)	2	0.0022	8.12	1910.8004	0.8	0.0021	1.0	2.763e-5
258	g(DeAc)m-AEJA=g(DeAc)m-AEJY (4-3)	2	0.0021	12.28	1872.8099	1.5	0.0023	0.8859	0.0001304
260	gm-AEJA=l-AEJF (4-3)	2	0.0021	13.19	1532.6617	-0.7	0.002	1.0	5.991e-5
467	gm-AEJ=gm-AEJR (3-3)	2	0.002	7.75	1878.8317	-2.9	0.0019	1.0	9.654e-5
341	gm-AEJA=gm-AEJ=gm(Anh)-AEJ (4-3, 3-3)	3	0.002	10.27	2626.1029	0.9	0.0049	0.3874	4.687e-5
457	gm-AEJA=gm-AEJ (4-3)	2	0.0019	7.79	1793.7677	0.3	0.0037	0.5	0.007523
457	gm-AEJ=gm-AEJA (3-3)	2	0.0019	7.79	1793.7677	0.3	0.0037	0.5	0.007523
247	gm-AEJA=gm(Anh)-AEJL (4-3)	2	0.0018	14.34	1886.8256	0.3	0.0034	0.5	2.553e-5
247	gm-AEJA=gm(Anh)-AEJI (4-3)	2	0.0018	14.34	1886.8256	0.3	0.0034	0.5	2.553e-5
250	g(DeAc)m-AEJ=g(DeAc)m-AEJL (3-3)	2	0.0016	10.11	1751.7949	3.5	0.0031	0.5	2.017e-5
250	g(DeAc)m-AEJ=g(DeAc)m-AEJI (3-3)	2	0.0016	10.11	1751.7949	3.5	0.0031	0.5	2.017e-5
98	g(DeAc)m(Anh)-AEJL	1	0.0014	11.84	921.4179	2.5	0.0027	0.5	1.968e-6
98	g(DeAc)m(Anh)-AEJI	1	0.0014	11.84	921.4179	2.5	0.0027	0.5	1.968e-6
189	l-AEJ=gm(Anh)-AEJA (3-3)	2	0.0013	9.76	1365.5671	0.2	0.0094	0.1337	1.364e-5
370	gm-AEJ=gm-AEJQ (3-3)	2	0.0013	6.66	1850.7892	0.2	1.9641	0.000608	7.52e-6
433	gm-AEJA=gm-AEJ=gm-AEJK (4-3, 3-3)	3	0.0011	8.43	2774.2227	1.8	0.0073	0.138	1.464e-6
239	AEJA=g(DeAc)m-AEJ (4-3)	2	0.001	5.55	1271.563	-0.4	0.004	0.2484	1.333e-5
227	gm-AEJ=gm(Anh)-AEJV (3-3)	2	0.0009	11.96	1801.7728	1.6	0.0049	0.1846	2.586e-6
423	gm-AEJA=g(DeAc)m-AEJE (4-3)	2	0.0008	7.3	1880.7998	-1.4	0.0106	0.07093	8.639e-6
228	gm-AEJ=gm-AEJK (3-3)	2	0.0007	9.11	1850.8269	-0.3	0.0048	0.138	6.748e-5
451	gm-AEJ=gm-AEJK (3-3)	2	0.0007	5.88	1850.8256	-0.5	0.0048	0.138	6.748e-5
38	gm-AEJ=l-AEJQ (3-3)	2	0.0005	6.75	1442.6148	0.0	0.0906	0.005348	1.293e-6
258	gm-AEJA=gm(Anh)-AEJV (4-3)	2	0.0003	12.28	1872.8099	1.5	0.0023	0.1141	1.68e-5
380	l-AEJA=g(DeAc)m-AEJA=g(DeAc)mgm-AEJA (4-3, 4-3)	3	0.0002	7.99	2774.1863	-0.0	0.1075	0.001711	7.441e-6
380	gm-AEJA=gm-AEJ=gm-AEJQ (4-3, 3-3)	3	0.0001	7.99	2774.1863	-0.0	0.1075	0.000607	2.64e-6
