## Supplementary material for "Rhizobial enzyme reveals pH-driven catalytic switching and ʟ-amino acid incorporation by ʟ,ᴅ-transpeptidases": File S1. Muropeptide Quantifications: Ldt11.2.csv

Match	Structure	Oligo State	Corrected Abundance (%)	Consolidated RT (min)	Consolidated Theo (Da)	Consolidated Delta (ppm)	Raw Abundance (%)	Relative Likelihood	Likelihood
1	gm-AEJA	1	27.0754	5.15	941.4077	-0.6	25.2117	1.0	1.0
84	gm-AEJA=gm-AEJA (4-3)	2	12.8604	7.25	1864.8062	-0.4	11.9752	1.0	0.06356
2	gm-AEJG	1	8.6659	4.62	927.3921	-0.7	8.0694	1.0	0.08069
3	gm-AEJN	1	5.1967	4.34	984.4135	-0.8	4.839	1.0	0.04839
4	gm-AEJ	1	4.6124	4.44	870.3706	-0.9	4.2949	1.0	0.04295
5	gm(Anh)-AEJA	1	4.0607	7.94	921.3815	0.1	3.7812	1.0	0.03781
85	gm-AEJA=gm-AEJG (4-3)	2	3.0293	6.67	1850.7905	-0.3	2.8218	0.9996	0.02034
288	gm-AEJA=gm-AEJ (4-3)	2	2.6049	6.92	1793.7677	0.1	4.8512	0.5	0.01083
288	gm-AEJ=gm-AEJA (3-3)	2	2.6049	6.92	1793.7677	0.1	4.8512	0.5	0.01083
86	gm-AEJA=AEJA (4-3)	2	2.1306	5.9	1384.6093	-0.1	1.9839	1.0	6.076e-5
87	gm-AEJA=gm(Anh)-AEJA (4-3)	2	1.5519	9.74	1844.7786	0.3	1.4451	1.0	0.009533
7	gm-AEJF	1	1.4416	10.43	1017.439	-0.2	1.3424	1.0	0.01342
8	g(DeAc)mgm-AEJA	1	1.3632	5.43	1377.577	-0.4	1.2694	1.0	0.01269
208	gm-AEJA=gm-AEJA=gm-AEJA (4-3, 4-3)	3	1.2156	8.58	2788.2033	-0.1	1.1319	1.0	0.03019
290	gm-AEJ=gm-AEJG (3-3)	2	1.2131	6.35	1779.7521	-0.5	1.1296	1.0	0.003466
9	gmgm-AEJA	1	0.9946	6.12	1419.5876	0.1	0.9261	1.0	0.009261
6	gm-AEJL	1	0.9229	9.09	983.4547	0.2	1.7188	0.5	0.01719
6	gm-AEJI	1	0.9229	9.09	983.4547	0.2	1.7188	0.5	0.01719
10	gm-AEJT	1	0.7603	4.7	971.4183	-0.3	0.708	1.0	0.00708
11	gm(Anh)-AEJ	1	0.7465	6.8	850.3444	0.1	0.6951	1.0	0.001624
292	gm-AEJA=gm-AEJN (4-3)	2	0.7446	6.32	1907.8107	-0.5	0.6933	1.0	0.0122
12	gm-AEJV	1	0.6526	7.13	969.439	0.4	0.6077	1.0	0.006077
88	gm-AEJA=AEJ (4-3)	2	0.634	5.59	1313.5722	0.2	0.7993	0.7386	2.925e-5
13	l-AEJA	1	0.5613	4.69	533.2333	-0.4	0.5227	1.0	0.005227
14	g(DeAc)mgm-AEJG	1	0.5534	4.98	1363.5614	-0.2	0.5153	1.0	0.001024
15	gm-AEJD	1	0.5395	4.62	985.3975	-0.7	0.5024	1.0	0.005024
90	gm-AEJH	1	0.4827	4.46	1007.4295	-1.0	0.4495	1.0	0.004495
16	gm-AEJM	1	0.4418	7.13	1001.4111	0.6	0.4114	1.0	0.004114
17	gm-AEJR	1	0.4375	4.57	1026.4717	-1.5	0.4074	1.0	0.004074
18	gm-AEJY	1	0.4298	8.13	1033.4339	1.0	0.4002	1.0	0.004002
89	gm-AEJA=gm(Anh)-AEJ (4-3)	2	0.4241	9.39	1773.7415	0.4	0.7609	0.519	0.001752
19	g(DeAc)mgm-AEJN	1	0.4014	4.73	1420.5828	-0.7	0.3738	1.0	0.0006143
89	gm-AEJ=gm(Anh)-AEJA (3-3)	2	0.393	9.39	1773.7415	0.4	0.7609	0.481	0.001624
295	gm-AEJA=gmgm-AEJA (4-3)	2	0.3904	7.94	2342.9847	-0.3	0.3635	1.0	0.002335
20	gm(Anh)-AEJG	1	0.3844	7.09	907.3658	0.0	0.3579	1.0	0.003051
91	gm-AEJA=l-AEJA (4-3)	2	0.3772	7.39	1456.6304	-0.0	0.3512	1.0	0.001318
296	gm-AEJ=gm-AEJN (3-3)	2	0.3184	6.04	1836.7735	0.2	0.2965	1.0	0.002078
209	gm-AEJA=g(DeAc)mgm-AEJA (4-3)	2	0.317	7.26	2300.9741	-1.1	0.2952	1.0	0.0032
21	gm-AEJK	1	0.2867	4.29	998.4656	-0.2	0.267	1.0	0.00267
92	l-AEJA=g(DeAc)mgm(Anh)-AEJA (4-3)	2	0.253	6.69	1872.7735	-1.7	0.2356	1.0	2.755e-6
210	gm-AEJA=gm-AEJA=gm(Anh)-AEJA (4-3, 4-3)	3	0.2475	10.69	2768.1771	0.2	0.2305	1.0	0.003643
22	gmgm-AEJG	1	0.2316	5.6	1405.5719	0.3	0.2157	1.0	0.0007473
23	g(DeAc)mgm-AEJ	1	0.2313	4.82	1306.5399	0.2	0.2154	1.0	0.0005452
88	gm-AEJ=AEJA (3-3)	2	0.2244	5.59	1313.5722	0.2	0.7993	0.2614	1.035e-5
93	gm-AEJ=gm-AEJ (3-3)	2	0.209	6.5	1722.7319	-0.3	0.1946	1.0	0.001845
24	gm	1	0.2002	2.24	498.2061	-0.5	0.1864	1.0	0.001864
298	gm-AEJA=gm-AEJA=gm-AEJG (4-3, 4-3)	3	0.1529	8.02	2774.1863	0.1	0.1424	0.9996	0.007112
25	gmgm-AEJN	1	0.14	5.3	1462.5934	0.3	0.1304	1.0	0.0004481
214	gm-AEJA=g(DeAc)mgm-AEJG (4-3)	2	0.1361	6.73	2286.9585	-0.7	0.1267	1.0	0.001299
96	gm-AEJA=gm(Anh)-AEJG (4-3)	2	0.1326	9.0	1830.763	0.4	0.1235	1.0	0.0009023
301	g(DeAc)mgm-AEJA=g(DeAc)mgm-AEJA (4-3)	2	0.1167	7.09	2737.1435	-0.3	0.1087	1.0	0.0001611
97	l-AEJA=g(DeAc)mgm(Anh)-AEJ (4-3)	2	0.1159	6.35	1801.7364	-2.2	0.1079	1.0	1.756e-6
302	gm-AEJA=gm-AEJD (4-3)	2	0.1154	6.69	1908.7947	-0.2	0.1075	1.0	0.001267
26	gmgm-AEJ	1	0.1152	5.43	1348.5505	-1.0	0.1073	1.0	0.0003978
27	gm-AEJW	1	0.1067	12.44	1056.4499	0.7	0.0994	1.0	0.000994
215	gm-AEJA=gm-AEJT (4-3)	2	0.1058	6.77	1894.8154	-0.1	0.0985	1.0	0.001785
99	gm-AEJ=gm(Anh)-AEJG (3-3)	2	0.1043	8.67	1759.7259	0.4	0.0971	1.0	0.0001537
28	gm-AEJE	1	0.0953	6.22	999.4132	1.2	0.0887	1.0	0.000887
211	gm-AEJ=g(DeAc)mgm-AEJA (3-3)	2	0.0934	6.97	2229.937	-0.5	0.1736	0.501	0.0005452
211	gm-AEJA=g(DeAc)mgm-AEJ (4-3)	2	0.093	6.97	2229.937	-0.5	0.1736	0.499	0.0005431
30	gm(Anh)-AEJN	1	0.0824	6.58	964.3873	1.7	0.0767	1.0	0.00183
104	gm-AEJ=g(DeAc)mgm-AEJG (3-3)	2	0.0795	6.44	2215.9227	-0.1	0.074	1.0	0.0002213
105	gm-AEJA=gm-AEJF (4-3)	2	0.079	12.12	1940.8375	0.1	0.0736	1.0	0.003384
218	gm-AEJA=gm-AEJA=AEJA (4-3, 4-3)	3	0.0753	7.51	2308.0078	0.1	0.0701	1.0	0.005002
31	g(DeAc)mgm	1	0.0747	4.52	934.3754	-1.2	0.0696	1.0	2.366e-5
102	gm-AEJ=l-AEJA (3-3)	2	0.0718	6.99	1385.5933	-0.7	0.0805	0.8303	0.0002245
106	gm-AEJ=gm-AEJV (3-3)	2	0.0711	9.3	1821.8004	-0.0	0.0662	1.0	0.000261
213	gm-AEJA=gm-AEJA=gm-AEJ (4-3, 4-3)	3	0.0695	8.35	2717.1662	1.0	0.1294	0.5	0.006115
213	gm-AEJA=gm-AEJ=gm-AEJA (4-3, 3-3)	3	0.0695	8.35	2717.1662	1.0	0.1294	0.5	0.006115
32	gm-AEJS	1	0.0677	4.46	957.4026	-0.6	0.063	1.0	0.00063
219	g(DeAc)mgm-AEJT	1	0.066	5.05	1407.5876	-1.5	0.0615	1.0	8.987e-5
107	AEJA=gm(Anh)-AEJA (4-3)	2	0.0608	8.35	1364.5831	1.3	0.0566	1.0	9.113e-6
109	gm-AEJ=gm-AEJF (3-3)	2	0.0589	11.78	1869.8004	-0.3	0.0548	1.0	0.0005765
33	g(DeAc)mgm-AEJV	1	0.0587	7.19	1405.6083	-0.5	0.0547	1.0	7.714e-5
34	g(DeAc)mgm-AEJF	1	0.058	10.0	1453.6083	1.2	0.054	1.0	0.0001704
36	g(DeAc)mgm(Anh)-AEJA	1	0.0566	7.91	1357.5508	-0.8	0.0527	1.0	0.000527
111	gmgm-AEJA=AEJA (4-3)	2	0.0557	8.06	1862.7892	0.4	0.0519	1.0	2.232e-6
308	gm-AEJA=gm-AEJQ (4-3)	2	0.051	6.93	1921.8263	-0.2	0.0475	1.0	4.286e-5
103	gm-AEJ=gmgm-AEJA (3-3)	2	0.0506	7.6	2271.9489	0.4	0.0792	0.5952	0.0003978
37	g(DeAc)m-AEJA	1	0.0506	4.79	899.3971	-0.2	0.0471	1.0	0.000471
38	gmgm(Anh)-AEJA	1	0.0498	5.43	1399.5614	-2.6	0.0464	1.0	0.000464
310	gm-AEJ=gm-AEJT (3-3)	2	0.0493	6.45	1823.7783	0.1	0.0459	1.0	0.0003041
100	gm-AEJA=gm-AEJL (4-3)	2	0.0488	11.14	1906.8531	0.0	0.0908	0.5	0.002167
100	gm-AEJA=gm-AEJI (4-3)	2	0.0488	11.14	1906.8531	0.0	0.0908	0.5	0.002167
221	gm-AEJA=gm-AEJH (4-3)	2	0.0485	6.15	1930.828	-0.3	0.0452	1.0	0.001133
112	gm(Anh)-AEJA=gm(Anh)-AEJA (4-3)	2	0.0481	12.18	1824.7524	0.5	0.0448	1.0	0.00143
39	g(DeAc)mgm(Anh)-AEJR	1	0.0473	6.74	1442.6148	-0.4	0.044	1.0	2.147e-6
39	gm-AEJA=l-AEJG (4-3)	2	0.0473	6.74	1442.6148	-0.4	0.044	1.0	4.437e-5
114	gm-AEJA=g(DeAc)mgm(Anh)-AEJA (4-3)	2	0.046	9.58	2280.9493	0.3	0.0428	1.0	0.0001329
41	g(DeAc)mgm-AEJD	1	0.0454	4.99	1421.5668	0.1	0.0423	1.0	6.377e-5
29	g(DeAc)mgm-AEJL	1	0.0447	8.88	1419.624	1.0	0.0832	0.5	0.0002182
29	g(DeAc)mgm-AEJI	1	0.0447	8.88	1419.624	1.0	0.0832	0.5	0.0002182
115	gm-AEJA=gm(Anh)-AEJN (4-3)	2	0.0428	8.54	1887.7844	-1.1	0.0399	1.0	0.0001934
42	gm-AEJC	1	0.0425	5.49	973.3798	-0.0	0.0396	1.0	0.000396
116	gm-AEJA=gm(Anh)-AEJD (4-3)	2	0.0424	7.63	1888.7685	1.7	0.0395	1.0	4.437e-5
43	g(DeAc)m-AEJY	1	0.0423	7.15	991.4234	-1.1	0.0394	1.0	1.885e-6
117	gm-AEJA=gm-AEJV (4-3)	2	0.0412	9.46	1892.8375	-0.3	0.0384	1.0	0.001532
118	gm-AEJA=g(DeAc)mgm-AEJN (4-3)	2	0.0408	6.43	2343.98	-0.2	0.038	1.0	0.0009424
119	gm-AEJA=gmgm(Anh)-AEJA (4-3)	2	0.0394	10.29	2322.9585	0.8	0.0367	1.0	0.000117
223	gm-AEJA=gm-AEJA=g(DeAc)mgm-AEJA (4-3, 4-3)	3	0.038	8.49	3224.3726	0.7	0.0354	1.0	0.0007442
224	gm-AEJA=gmgm-AEJG (4-3)	2	0.0369	7.35	2328.9691	-1.1	0.0344	1.0	0.0005438
44	g(DeAc)mgm(Anh)-AEJ	1	0.0361	6.89	1286.5137	-1.1	0.0336	1.0	2.263e-5
103	gm-AEJA=gmgm-AEJ (4-3)	2	0.0344	7.6	2271.9489	0.4	0.0792	0.4048	0.0002705
227	gm-AEJA=gm-AEJA=gm-AEJN (4-3, 4-3)	3	0.0332	7.67	2831.2078	1.4	0.0309	1.0	0.001748
47	gmgm	1	0.0311	5.11	976.386	-1.8	0.029	1.0	1.726e-5
123	gm-AEJ=gm(Anh)-AEJ (3-3)	2	0.0299	8.86	1702.7044	1.0	0.0278	1.0	0.0002985
110	gm-AEJ=gm-AEJL (3-3)	2	0.0293	10.72	1835.816	0.5	0.0546	0.5	0.0003691
110	gm-AEJ=gm-AEJI (3-3)	2	0.0293	10.72	1835.816	0.5	0.0546	0.5	0.0003691
229	gm-AEJA=gm-AEJA=gm(Anh)-AEJG (4-3, 4-3)	3	0.028	10.0	2754.1614	0.8	0.0261	1.0	0.0003114
323	gm-AEJA=gm-AEJA=gm-AEJA=gm-AEJA (4-3, 4-3, 4-3)	4	0.0264	9.42	3711.5991	0.1	0.0246	1.0	0.002854
48	AEJA	1	0.0259	1.59	461.2122	0.1	0.0241	1.0	0.000241
126	gm-AEJ=l-AEJ (3-3)	2	0.0258	6.5	1314.5562	0.5	0.024	1.0	7.817e-6
231	gm-AEJA=gm-AEJ=gm-AEJG (4-3, 3-3)	3	0.0252	7.74	2703.1505	1.2	0.0235	1.0	0.002848
128	gm-AEJA=gm-AEJS (4-3)	2	0.0248	6.7	1880.8011	-0.1	0.0231	1.0	0.0001588
130	AEJA=g(DeAc)mgm-AEJA (4-3)	2	0.0233	5.98	1820.7786	0.2	0.0217	1.0	3.059e-6
327	gm-AEJA=gm-AEJM (4-3)	2	0.0229	9.25	1924.8082	0.3	0.0213	1.0	0.001037
131	gm-AEJA=gm-AEJY (4-3)	2	0.0228	9.8	1956.8324	-0.1	0.0212	1.0	0.001009
51	gmgm-AEJF	1	0.0226	11.24	1495.6189	0.6	0.021	1.0	0.0001243
124	gm-AEJA=g(DeAc)mgm(Anh)-AEJ (4-3)	2	0.0225	9.2	2209.9122	-0.2	0.0265	0.7891	8.471e-5
312	gm-AEJA=gm-AEJA=gm(Anh)-AEJ (4-3, 4-3)	3	0.0224	10.46	2697.1386	0.2	0.0402	0.519	0.0009957
52	gm(Anh)-AEJH	1	0.0223	6.5	987.4033	-0.7	0.0208	1.0	0.00017
132	gm-AEJ=gm(Anh)-AEJN (3-3)	2	0.0221	8.19	1816.7473	0.6	0.0206	1.0	3.294e-5
133	gm-AEJ=g(DeAc)mgm-AEJN (3-3)	2	0.0217	6.18	2272.9428	0.3	0.0202	1.0	0.0001605
53	g(DeAc)mgm-AEJY	1	0.0214	8.02	1469.6032	-0.1	0.0199	1.0	5.08e-5
329	gm-AEJ=gm-AEJD (3-3)	2	0.0214	6.37	1837.7576	-0.3	0.0199	1.0	0.0002158
331	gm-AEJ=gm-AEJH (3-3)	2	0.0209	5.9	1859.7895	-0.9	0.0195	1.0	0.0001931
312	gm-AEJA=gm-AEJ=gm(Anh)-AEJA (4-3, 3-3)	3	0.0208	10.46	2697.1386	0.2	0.0402	0.481	0.0009227
54	gm(Anh)-AEJT	1	0.0206	7.12	951.3921	0.4	0.0192	1.0	0.0002677
55	gmgm(Anh)-AEJG	1	0.02	4.98	1385.5457	-1.5	0.0186	1.0	3.744e-5
222	g(DeAc)mgm-AEJA=g(DeAc)mgm-AEJ (4-3)	2	0.02	6.82	2666.1063	0.2	0.0372	0.5	2.734e-5
222	g(DeAc)mgm-AEJ=g(DeAc)mgm-AEJA (3-3)	2	0.02	6.82	2666.1063	0.2	0.0372	0.5	2.734e-5
334	g(DeAc)mgm-AEJA=g(DeAc)mgm-AEJG (4-3)	2	0.0199	6.61	2723.1278	0.1	0.0185	1.0	6.541e-5
56	l-AEJ	1	0.0195	2.26	462.1962	-0.6	0.0182	1.0	0.0002245
136	AEJ=g(DeAc)mgm-AEJA (3-3)	2	0.0194	5.7	1749.7415	1.0	0.0181	1.0	1.473e-6
233	gm-AEJA=AEJA=gm(Anh)-AEJA (4-3, 4-3)	3	0.0193	9.62	2287.9802	0.4	0.018	1.0	0.0001427
57	gm(Anh)-AEJD	1	0.0189	7.02	965.3713	0.4	0.0176	1.0	0.00019
58	l-AEJG	1	0.0189	3.98	519.2177	0.2	0.0176	1.0	0.0004218
59	g(DeAc)mgm(Anh)-AEJG	1	0.0188	7.28	1343.5351	0.3	0.0175	1.0	4.253e-5
60	gm(Anh)-AEJF	1	0.0185	14.73	997.4128	0.8	0.0172	1.0	0.0005076
137	l-AEJA=g(DeAc)mgm-AEJA (4-3)	2	0.0185	7.78	1892.7998	1.3	0.0172	1.0	6.635e-5
61	gm-AEJQ	1	0.0183	4.94	998.4292	-0.1	0.017	1.0	0.00017
139	gm-AEJ=l-AEJG (3-3)	2	0.0183	6.37	1371.5777	-0.6	0.017	1.0	7.559e-6
236	gm-AEJA=gm(Anh)-AEJA=gm(Anh)-AEJA (4-3, 4-3)	3	0.0176	12.56	2748.1495	0.9	0.0164	1.0	0.0001129
45	gmgm-AEJL	1	0.0174	10.01	1461.6345	1.0	0.0324	0.5	0.0001592
45	gmgm-AEJI	1	0.0174	10.01	1461.6345	1.0	0.0324	0.5	0.0001592
62	g(DeAc)mgm-AEJM	1	0.0173	7.29	1437.5804	-0.6	0.0161	1.0	5.222e-5
237	gm-AEJA=gm-AEJA=gmgm-AEJA (4-3, 4-3)	3	0.0169	9.06	3266.3832	-0.1	0.0157	1.0	0.0009164
140	gm-AEJ=gm-AEJY (3-3)	2	0.0165	9.52	1885.7953	0.1	0.0154	1.0	0.0001719
63	gmgm-AEJT	1	0.016	5.46	1449.5981	0.9	0.0149	1.0	6.557e-5
238	gm-AEJ=gmgm-AEJG (3-3)	2	0.016	7.06	2257.932	-0.4	0.0149	1.0	9.264e-5
141	AEJA=l-AEJA (4-3)	2	0.0156	5.82	976.4349	1.3	0.0145	1.0	1.26e-6
134	AEJ=gm(Anh)-AEJA (3-3)	2	0.0152	7.94	1293.546	-0.0	0.0196	0.7236	4.386e-6
241	gm-AEJA=gm-AEJ=gm-AEJK (4-3, 3-3)	3	0.0151	8.44	2774.2227	1.7	0.0141	1.0	1.286e-5
144	gm-AEJ=g(DeAc)mgm-AEJ (3-3)	2	0.0148	6.58	2158.9013	0.0	0.0138	1.0	9.251e-5
102	gm-AEJA=l-AEJ (4-3)	2	0.0147	6.99	1385.5933	-0.7	0.0805	0.1697	4.589e-5
146	gm-AEJA=l-AEJN (4-3)	2	0.0145	6.34	1499.6363	-1.4	0.0135	1.0	1.74e-5
242	gm-AEJA=gm-AEJA=l-AEJA (4-3, 4-3)	3	0.0144	8.88	2380.0289	0.2	0.0134	1.0	0.0008854
341	gmgm-AEJA=gmgm-AEJA=AEJA (4-3, 4-3)	3	0.0143	7.96	3264.3662	-0.5	0.0133	1.0	4.806e-6
65	gmgm-AEJD	1	0.0135	5.6	1463.5774	0.1	0.0126	1.0	4.653e-5
342	gm-AEJA=gm-AEJS (4-3)	2	0.0132	7.08	1880.7998	-0.5	0.0123	1.0	0.0001588
66	gmgm-AEJV	1	0.0129	8.15	1447.6202	-0.4	0.012	1.0	5.628e-5
67	gmgm(Anh)-AEJ	1	0.0129	7.57	1328.5242	0.8	0.012	1.0	1.993e-5
343	gm-AEJA=gm-AEJA=gm-AEJA=gm(Anh)-AEJA (4-3, 4-3, 4-3)	4	0.0129	11.24	3691.5729	0.6	0.012	1.0	0.0005811
49	gm(Anh)-AEJL	1	0.0128	13.4	963.4284	1.1	0.0238	0.5	0.0006499
49	gm(Anh)-AEJI	1	0.0128	13.4	963.4284	1.1	0.0238	0.5	0.0006499
68	AEJ	1	0.0125	1.52	390.1751	-0.3	0.0116	1.0	1.035e-5
50	AEJL	1	0.012	9.98	503.2591	1.5	0.0224	0.5	4.142e-6
50	AEJI	1	0.012	9.98	503.2591	1.5	0.0224	0.5	4.142e-6
129	gm(Anh)-AEJA=gm(Anh)-AEJ (4-3)	2	0.0119	11.81	1753.7153	-0.1	0.0221	0.5	0.0002628
129	gm(Anh)-AEJ=gm(Anh)-AEJA (3-3)	2	0.0119	11.81	1753.7153	-0.1	0.0221	0.5	0.0002628
152	gm-AEJ=gm-AEJM (3-3)	2	0.0117	8.93	1853.7724	1.6	0.0109	1.0	0.0001767
346	gm-AEJA=gm-AEJR (4-3)	2	0.0117	6.47	1949.8688	0.3	0.0109	1.0	0.001027
247	gm-AEJA=gm-AEJA=g(DeAc)mgm(Anh)-AEJA (4-3, 4-3)	3	0.0114	10.53	3204.3464	0.2	0.0106	1.0	0.0001079
153	gm-AEJA=gmgm(Anh)-AEJG (4-3)	2	0.0111	6.73	2308.9428	-3.7	0.0103	1.0	4.689e-5
154	l-AEJA=gm(Anh)-AEJT (4-3)	2	0.011	12.69	1466.6148	-0.4	0.0102	1.0	1.004e-6
69	gm(Anh)-AEJV	1	0.0106	10.76	949.4128	1.1	0.0099	1.0	0.0002298
157	gm-AEJ=g(DeAc)m-AEJY (3-3)	2	0.0102	9.32	1843.7834	-1.4	0.0095	1.0	1.692e-5
349	gm-AEJA=gm-AEJK (4-3)	2	0.0102	6.14	1921.8627	-0.2	0.0095	1.0	0.0006732
70	g(DeAc)m-AEJK	1	0.0095	8.35	956.455	2.7	0.0088	1.0	1.258e-6
158	gm-AEJ=l-AEJN (3-3)	2	0.0095	5.41	1428.5991	-0.7	0.0088	1.0	2.963e-6
354	g(DeAc)mgm-AEJ=g(DeAc)mgm-AEJG (3-3)	2	0.0095	6.34	2652.0907	-1.0	0.0088	1.0	1.11e-5
71	gmgm(Anh)-AEJN	1	0.0088	4.76	1442.5672	-1.8	0.0082	1.0	2.245e-5
166	gm-AEJA=g(DeAc)mgm-AEJD (4-3)	2	0.0085	6.77	2344.964	0.4	0.0079	1.0	0.0001066
169	gmgm-AEJA=AEJ (4-3)	2	0.0085	7.39	1791.7521	1.4	0.0079	1.0	1.074e-6
171	l-AEJA=gm(Anh)-AEJA (4-3)	2	0.0083	10.17	1436.6042	0.0	0.0077	1.0	0.0001976
361	gm-AEJA=gm-AEJA=gm(Anh)-AEJN (4-3, 4-3)	3	0.0083	9.59	2811.1816	1.6	0.0077	1.0	0.0001006
253	gm-AEJ=g(DeAc)mgm(Anh)-AEJG (3-3)	2	0.0078	8.58	2195.8952	-1.1	0.0073	1.0	7.516e-6
151	gm-AEJA=gmgm(Anh)-AEJ (4-3)	2	0.0075	9.95	2251.9214	0.9	0.0116	0.6029	3.025e-5
72	l-AEJN	1	0.0074	3.04	576.2391	0.1	0.0069	1.0	0.0002529
73	gmgm-AEJY	1	0.007	9.03	1511.6138	-0.5	0.0065	1.0	3.706e-5
175	gm-AEJA=AEJF (4-3)	2	0.0069	10.42	1460.6406	-0.5	0.0064	1.0	1.008e-5
176	gm-AEJ=gm-AEJR (3-3)	2	0.0069	6.19	1878.8331	-0.1	0.0064	1.0	0.000175
74	gmgm-AEJM	1	0.0068	8.16	1479.5909	1.2	0.0063	1.0	3.81e-5
178	g(DeAc)mgm-AEJA=g(DeAc)mgm(Anh)-AEJA (4-3)	2	0.0067	9.49	2717.1186	-0.1	0.0062	1.0	6.69e-6
259	gm-AEJA=gm-AEJA=gmgm(Anh)-AEJA (4-3, 4-3)	3	0.0066	11.1	3246.357	1.2	0.0061	1.0	9.253e-5
182	gm-AEJA=g(DeAc)mgm-AEJF (4-3)	2	0.0062	11.62	2377.0054	-0.2	0.0058	1.0	0.0001361
261	gm-AEJA=gm-AEJA=gm-AEJQ (4-3, 4-3)	3	0.0062	8.26	2845.2248	0.7	0.0058	1.0	0.0001198
183	gm-AEJA=gm-AEJW (4-3)	2	0.0061	13.33	1979.8484	0.3	0.0057	1.0	0.0002506
184	gm-AEJA=g(DeAc)mgm-AEJV (4-3)	2	0.0061	7.8	2329.0068	1.2	0.0057	1.0	0.0001379
185	gm-AEJA=gm-AEJC (4-3)	2	0.006	7.7	1896.7782	1.0	0.0056	1.0	9.984e-5
124	gm-AEJ=g(DeAc)mgm(Anh)-AEJA (3-3)	2	0.006	9.2	2209.9122	-0.2	0.0265	0.2109	2.263e-5
186	gm-AEJ=gm(Anh)-AEJV (3-3)	2	0.0059	12.01	1801.7728	0.9	0.0055	1.0	4.252e-6
187	gm-AEJA=g(DeAc)mgm(Anh)-AEJG (4-3)	2	0.0059	8.91	2266.9323	0.3	0.0055	1.0	4.412e-5
264	l-AEJA=g(DeAc)m-AEJA (4-3)	2	0.0059	5.5	1414.6199	0.3	0.0055	1.0	2.462e-6
265	gm-AEJA=gm-AEJA=gm-AEJD (4-3, 4-3)	3	0.0059	7.96	2832.1918	-0.5	0.0055	1.0	0.000271
134	AEJA=gm(Anh)-AEJ (4-3)	2	0.0058	7.94	1293.546	-0.0	0.0196	0.2764	1.675e-6
266	g(DeAc)mgm-AEJR	1	0.0058	4.75	1462.641	-0.0	0.0054	1.0	5.172e-5
366	gm-AEJA=gm-AEJ=gm(Anh)-AEJG (4-3, 3-3)	3	0.0057	9.72	2683.123	0.1	0.0053	1.0	0.0002448
369	gm-AEJ=gm-AEJK (3-3)	2	0.0055	5.88	1850.8256	-0.4	0.0051	1.0	0.0001147
75	l-AEJR	1	0.0054	11.5	618.2973	2.6	0.005	1.0	2.129e-5
191	gm-AEJ=AEJF (3-3)	2	0.0054	10.03	1389.6035	0.4	0.005	1.0	1.718e-6
181	l-AEJA=g(DeAc)mgm-AEJ (4-3)	2	0.0052	7.35	1821.7626	-0.4	0.0058	0.8297	1.126e-5
371	gm-AEJA=gmgm-AEJA=AEJA (4-3, 4-3)	3	0.0052	9.23	2786.1863	0.2	0.0048	1.0	0.0001308
151	gm-AEJ=gmgm(Anh)-AEJA (3-3)	2	0.0049	9.95	2251.9214	0.9	0.0116	0.3971	1.993e-5
194	gm(Anh)-AEJA=gm(Anh)-AEJG (4-3)	2	0.0048	11.37	1810.7368	0.9	0.0045	1.0	0.0001353
196	gm-AEJ=gmgm(Anh)-AEJG (3-3)	2	0.0046	6.37	2237.9057	-0.9	0.0043	1.0	7.989e-6
273	gm-AEJ=gm(Anh)-AEJT (3-3)	2	0.0044	8.68	1803.7521	0.3	0.0041	1.0	8.246e-6
77	AEJF	1	0.0043	11.53	537.2435	1.2	0.004	1.0	3.235e-6
274	gm-AEJA=gm-AEJA=gmgm(Anh)-AEJA (4-3, 4-3)	3	0.0043	8.48	3246.357	-0.1	0.004	1.0	9.253e-5
199	gm-AEJ=g(DeAc)mgm-AEJF (3-3)	2	0.0042	11.3	2305.9683	-0.2	0.0039	1.0	2.319e-5
375	gm-AEJA=l-AEJA=g(DeAc)mgm(Anh)-AEJ (4-3, 4-3)	3	0.0042	7.76	2725.1336	-0.6	0.0039	1.0	0.000272
202	gm(Anh)-AEJ=gm(Anh)-AEJG (3-3)	2	0.0038	10.98	1739.6996	-0.0	0.0035	1.0	2.488e-5
204	gm-AEJ=gm-AEJR (3-3)	2	0.0035	7.57	1878.8205	2.7	0.0033	1.0	0.000175
278	gm-AEJA=gm-AEJA=gm-AEJF (4-3, 4-3)	3	0.0035	12.82	2864.2346	0.1	0.0033	1.0	0.0001856
78	AEJH	1	0.0034	11.02	527.234	1.3	0.0032	1.0	1.083e-6
268	gm-AEJ=gm-AEJ=gm-AEJA (3-3, 3-3)	3	0.0033	8.12	2646.1291	-0.1	0.0045	0.6798	0.001042
269	gm-AEJ=gm-AEJ=gm(Anh)-AEJA (3-3, 3-3)	3	0.0033	10.39	2626.1029	0.2	0.0044	0.6916	0.0001572
281	gm-AEJA=gm-AEJ=gm-AEJV (4-3, 3-3)	3	0.0032	10.45	2745.1975	-0.2	0.003	1.0	0.0001669
262	gm-AEJA=gm-AEJ=g(DeAc)mgm-AEJA (4-3, 3-3)	3	0.0031	8.26	3153.3355	1.4	0.0058	0.501	0.0002193
262	gm-AEJA=gm-AEJA=g(DeAc)mgm-AEJ (4-3, 4-3)	3	0.0031	8.26	3153.3355	1.4	0.0058	0.499	0.0002184
195	gmgm-AEJA=g(DeAc)mgm-AEJ (4-3)	2	0.0028	7.55	2708.1182	0.2	0.0044	0.5942	1.995e-5
80	g(DeAc)m-AEJN	1	0.0028	4.2	942.403	0.3	0.0026	1.0	2.279e-5
81	l-AEJV	1	0.0027	13.02	561.2646	1.3	0.0025	1.0	3.176e-5
193	gm-AEJA=AEJL (4-3)	2	0.0025	9.58	1426.6563	1.2	0.0046	0.5	2.824e-5
193	gm-AEJA=AEJI (4-3)	2	0.0025	9.58	1426.6563	1.2	0.0046	0.5	2.824e-5
285	gm-AEJA=gm(Anh)-AEJH (4-3)	2	0.0025	8.48	1910.8004	0.6	0.0023	1.0	5.244e-5
379	gm-AEJ=gm-AEJW (3-3)	2	0.0025	13.35	1908.8099	-0.1	0.0023	1.0	4.269e-5
378	g(DeAc)mgm-AEJA=g(DeAc)mgm(Anh)-AEJ (4-3)	2	0.0025	8.9	2646.0801	-1.0	0.0029	0.7898	4.265e-6
198	gm-AEJ=gm(Anh)-AEJL (3-3)	2	0.0021	13.96	1815.7885	1.4	0.004	0.5	5.111e-6
198	gm-AEJ=gm(Anh)-AEJI (3-3)	2	0.0021	13.96	1815.7885	1.4	0.004	0.5	5.111e-6
195	gmgm-AEJ=g(DeAc)mgm-AEJA (3-3)	2	0.0019	7.55	2708.1182	0.2	0.0044	0.4058	1.362e-5
203	gm-AEJA=gm(Anh)-AEJL (4-3)	2	0.0019	14.35	1886.8256	1.1	0.0035	0.5	3.0e-5
203	gm-AEJA=gm(Anh)-AEJI (4-3)	2	0.0019	14.35	1886.8256	1.1	0.0035	0.5	3.0e-5
268	gm-AEJA=gm-AEJ=gm-AEJ (4-3, 3-3)	3	0.0015	8.12	2646.1291	-0.1	0.0045	0.3202	0.0004906
83	l-AEJH	1	0.0015	3.23	599.2551	-0.7	0.0014	1.0	2.35e-5
269	gm-AEJA=gm-AEJ=gm(Anh)-AEJ (4-3, 3-3)	3	0.0015	10.39	2626.1029	0.2	0.0044	0.3084	7.009e-5
283	gm-AEJA=g(DeAc)mgm-AEJL (4-3)	2	0.0014	10.76	2343.0211	-0.1	0.0026	0.5	0.0001049
283	gm-AEJA=g(DeAc)mgm-AEJI (4-3)	2	0.0014	10.76	2343.0211	-0.1	0.0026	0.5	0.0001049
85	gm-AEJ=gm-AEJQ (3-3)	2	0.0011	6.67	1850.7905	-0.3	2.8218	0.0003588	7.301e-6
181	l-AEJ=g(DeAc)mgm-AEJA (3-3)	2	0.0011	7.35	1821.7626	-0.4	0.0058	0.1703	2.31e-6
378	g(DeAc)mgm-AEJ=g(DeAc)mgm(Anh)-AEJA (3-3)	2	0.0007	8.9	2646.0801	-1.0	0.0029	0.2102	1.135e-6
298	gm-AEJA=gm-AEJ=gm-AEJQ (4-3, 3-3)	3	0.0001	8.02	2774.1863	0.1	0.1424	0.0003588	2.552e-6
