## Supplementary material for "Rhizobial enzyme reveals pH-driven catalytic switching and ʟ-amino acid incorporation by ʟ,ᴅ-transpeptidases": File S1. Muropeptide Quantifications: Ldt11.3.csv

Match	Structure	Oligo State	Corrected Abundance (%)	Consolidated RT (min)	Consolidated Theo (Da)	Consolidated Delta (ppm)	Raw Abundance (%)	Relative Likelihood	Likelihood
1	gm-AEJA	1	28.464	5.16	941.4077	-0.5	26.5739	1.0	1.0
71	gm-AEJA=gm-AEJA (4-3)	2	11.5353	7.26	1864.8062	-0.2	10.7693	1.0	0.07062
2	gm-AEJG	1	9.4178	4.69	927.3921	-0.1	8.7924	1.0	0.08792
3	gm-AEJN	1	4.4219	4.47	984.4135	0.4	4.1283	1.0	0.04128
4	gm-AEJ	1	3.6146	4.53	870.3706	-0.2	3.3746	1.0	0.03375
5	gm(Anh)-AEJA	1	3.5955	7.92	921.3815	0.4	3.3567	1.0	0.03357
72	gm-AEJA=gm-AEJG (4-3)	2	3.3035	6.67	1850.7905	-0.3	3.0841	1.0	0.02336
186	gm-AEJA=gm-AEJ (4-3)	2	1.9421	6.91	1793.7677	0.1	3.6263	0.5	0.008968
186	gm-AEJ=gm-AEJA (3-3)	2	1.9421	6.91	1793.7677	0.1	3.6263	0.5	0.008968
73	gm-AEJA=AEJA (4-3)	2	1.7241	5.91	1384.6093	0.8	1.6096	1.0	0.0003364
74	gm-AEJA=gm(Anh)-AEJA (4-3)	2	1.7219	9.73	1844.7786	0.8	1.6076	1.0	0.00892
187	gm-AEJ=gm-AEJG (3-3)	2	1.537	6.36	1779.7521	0.2	1.4349	1.0	0.002967
7	gm-AEJF	1	1.4823	10.42	1017.439	0.6	1.3839	1.0	0.01384
8	l-AEJA	1	1.3804	4.76	533.2333	0.6	1.2887	1.0	0.01289
6	gm-AEJL	1	1.1643	9.07	983.4547	0.3	2.174	0.5	0.02174
6	gm-AEJI	1	1.1643	9.07	983.4547	0.3	2.174	0.5	0.02174
75	gm-AEJT	1	1.0448	4.76	971.4183	0.5	0.9754	1.0	0.009754
9	gm-AEJD	1	0.9382	4.7	985.3975	0.0	0.8759	1.0	0.008759
151	gm-AEJA=gm-AEJA=gm-AEJA (4-3, 4-3)	3	0.9343	8.57	2788.2033	-0.2	0.8723	1.0	0.02862
77	gm-AEJA=l-AEJA (4-3)	2	0.797	7.4	1456.6304	0.5	0.7441	1.0	0.003425
10	gm-AEJV	1	0.7784	7.14	969.439	0.9	0.7267	1.0	0.007267
78	gm-AEJA=gm-AEJN (4-3)	2	0.7065	6.32	1907.812	0.1	0.6596	1.0	0.01097
79	gm-AEJH	1	0.6476	4.51	1007.4295	-0.7	0.6046	1.0	0.006046
11	gm-AEJM	1	0.5834	7.14	1001.4111	1.1	0.5447	1.0	0.005447
12	gm-AEJR	1	0.5423	4.64	1026.4717	-0.0	0.5063	1.0	0.005063
13	gmgm-AEJA	1	0.5328	6.13	1419.5876	1.4	0.4974	1.0	0.004974
14	gm-AEJY	1	0.4793	8.11	1033.4339	0.9	0.4475	1.0	0.004475
80	gm-AEJA=AEJ (4-3)	2	0.4786	5.6	1313.5722	0.6	0.5224	0.8554	0.0002527
15	g(DeAc)mgm-AEJA	1	0.4715	5.44	1377.577	0.4	0.4402	1.0	0.004402
16	gm(Anh)-AEJ	1	0.4413	6.8	850.3444	0.4	0.412	1.0	0.001133
76	gm-AEJ=gm(Anh)-AEJA (3-3)	2	0.4194	9.37	1773.7415	0.7	0.77	0.5085	0.001133
76	gm-AEJA=gm(Anh)-AEJ (4-3)	2	0.4054	9.37	1773.7415	0.7	0.77	0.4915	0.001095
17	gm(Anh)-AEJG	1	0.3664	7.09	907.3658	0.7	0.3421	1.0	0.002951
18	gm-AEJK	1	0.3514	4.37	998.4656	0.0	0.3281	1.0	0.003281
81	gm-AEJ=gm-AEJN (3-3)	2	0.3469	6.04	1836.7749	0.6	0.3239	1.0	0.001393
82	gm-AEJ=gm-AEJ (3-3)	2	0.3146	6.51	1722.7319	0.1	0.2937	1.0	0.001139
20	g(DeAc)mgm-AEJG	1	0.3	5.02	1363.5614	0.4	0.2801	1.0	0.000387
21	g(DeAc)m-AEJV	1	0.2845	5.18	927.4284	-0.3	0.2656	1.0	3.51e-6
152	gm-AEJA=gm-AEJA=gm(Anh)-AEJA (4-3, 4-3)	3	0.2782	10.73	2768.1771	-0.0	0.2597	1.0	0.004272
83	AEJ=AEJV (3-3)	2	0.2664	15.46	861.408	0.6	0.2487	1.0	1.483e-6
84	gm-AEJA=gm(Anh)-AEJG (4-3)	2	0.2299	8.94	1830.763	0.0	0.2146	1.0	0.0009091
22	l-AEJG	1	0.2226	3.92	519.2177	-0.0	0.2078	1.0	0.001133
23	gm	1	0.2165	2.85	498.2061	-0.1	0.2021	1.0	0.002021
153	gm-AEJA=g(DeAc)mgm-AEJA (4-3)	2	0.2089	7.22	2300.9741	-0.4	0.195	1.0	0.00117
193	gm-AEJA=gmgm-AEJA (4-3)	2	0.204	7.94	2342.9847	-0.1	0.1905	1.0	0.001322
24	AEJF	1	0.2034	13.08	537.2435	1.1	0.1899	1.0	1.752e-5
25	gmgm-AEJG	1	0.2015	5.63	1405.5719	0.6	0.1881	1.0	0.0004373
88	gm-AEJA=AEJG (4-3)	2	0.1895	5.31	1370.5937	-0.3	0.1769	1.0	0.0003006
26	l-AEJY	1	0.179	9.12	625.2595	0.7	0.1671	1.0	5.767e-5
27	AEJV	1	0.167	8.81	489.2435	0.8	0.1559	1.0	9.2e-6
90	l-AEJA=g(DeAc)mgm(Anh)-AEJA (4-3)	2	0.1654	6.68	1872.7735	-1.5	0.1544	1.0	3.699e-6
91	gm-AEJ=AEJG (3-3)	2	0.1616	5.0	1299.5566	0.5	0.1509	1.0	3.817e-5
154	AEJA=AEJA=AEJV (4-3, 4-3)	3	0.158	14.67	1375.6467	1.3	0.1475	1.0	1.619e-6
19	AEJL	1	0.1568	8.34	503.2591	0.9	0.2928	0.5	2.752e-5
19	AEJI	1	0.1568	8.34	503.2591	0.9	0.2928	0.5	2.752e-5
155	gm-AEJA=gm-AEJA=gm-AEJG (4-3, 4-3)	3	0.1549	8.0	2774.1877	0.1	0.1446	1.0	0.008196
28	g(DeAc)mgm(Anh)-AEJR	1	0.1527	6.74	1442.6148	0.5	0.1426	1.0	1.453e-6
28	gm-AEJA=l-AEJG (4-3)	2	0.1527	6.74	1442.6148	0.5	0.1426	1.0	0.0005522
92	gm-AEJA=gm-AEJD (4-3)	2	0.1435	6.68	1908.796	-0.3	0.134	1.0	0.002328
29	gm-AEJW	1	0.1388	12.42	1056.4499	0.8	0.1296	1.0	0.001296
93	AEJA=AEJV (4-3)	2	0.137	8.26	932.4451	0.8	0.1279	1.0	1.974e-6
30	AEJA	1	0.1356	5.78	461.2122	0.8	0.1266	1.0	0.001266
89	gm-AEJ=l-AEJA (3-3)	2	0.1342	7.0	1385.5933	0.6	0.1597	0.7847	0.0004349
96	gm-AEJ=gm(Anh)-AEJG (3-3)	2	0.1256	8.65	1759.7259	0.3	0.1173	1.0	0.0001154
31	AEJG	1	0.1211	5.28	447.1965	-0.2	0.1131	1.0	0.0001113
97	gm-AEJA=gm-AEJF (4-3)	2	0.1193	12.1	1940.8375	0.3	0.1114	1.0	0.003678
32	l-AEJK	1	0.1181	4.99	590.2912	0.3	0.1103	1.0	4.228e-5
94	gm-AEJA=g(DeAc)m-AEJV (4-3)	2	0.1179	7.11	1850.8269	0.3	0.1273	0.8644	0.0007058
98	gm-AEJ=gm-AEJV (3-3)	2	0.1156	9.3	1821.8004	-0.1	0.1079	1.0	0.0002452
158	gm-AEJA=gm-AEJT (4-3)	2	0.1129	6.75	1894.8154	0.0	0.1054	1.0	0.002592
33	l-AEJV	1	0.1105	10.51	561.2646	0.8	0.1032	1.0	9.365e-5
101	gm-AEJ=gm-AEJF (3-3)	2	0.1057	11.77	1869.8004	0.3	0.0987	1.0	0.000467
34	g(DeAc)mgm-AEJN	1	0.102	4.77	1420.5828	0.1	0.0952	1.0	0.0001817
35	AEJ	1	0.1019	2.39	390.1751	-0.4	0.0951	1.0	4.272e-5
36	gmgm-AEJN	1	0.0933	5.32	1462.5934	0.6	0.0871	1.0	0.0002053
197	gm(Anh)-AEJA=gm(Anh)-AEJA (4-3)	2	0.0856	12.15	1824.7524	0.9	0.0799	1.0	0.001127
104	AEJA=gm(Anh)-AEJA (4-3)	2	0.0829	8.29	1364.5831	0.4	0.0774	1.0	4.25e-5
105	gmgm-AEJA=AEJA (4-3)	2	0.0829	8.01	1862.7892	0.3	0.0774	1.0	6.297e-6
80	gm-AEJ=AEJA (3-3)	2	0.0809	5.6	1313.5722	0.6	0.5224	0.1446	4.272e-5
37	g(DeAc)mgm-AEJ	1	0.0785	4.87	1306.5399	-0.0	0.0733	1.0	0.0001485
107	gm-AEJ=gm-AEJT (3-3)	2	0.0755	6.43	1823.7796	-0.3	0.0705	1.0	0.0003292
39	gm(Anh)-AEJN	1	0.0712	6.48	964.3873	1.1	0.0665	1.0	0.001386
108	gm-AEJA=g(DeAc)mgm-AEJG (4-3)	2	0.0712	6.7	2286.9598	-0.2	0.0665	1.0	0.0007443
40	l-AEJN	1	0.0674	3.05	576.2391	-0.9	0.0629	1.0	0.000532
41	gm-AEJS	1	0.0656	4.56	957.4026	0.2	0.0612	1.0	0.000612
42	gmgm-AEJ	1	0.0643	5.45	1348.5505	-0.5	0.06	1.0	0.0001679
162	gm-AEJA=gm-AEJA=AEJA (4-3, 4-3)	3	0.0641	7.48	2308.0078	-0.2	0.0598	1.0	0.004277
112	gm-AEJA=gm-AEJV (4-3)	2	0.0626	9.43	1892.8375	0.1	0.0584	1.0	0.001931
113	gm-AEJA=gm(Anh)-AEJN (4-3)	2	0.0616	8.5	1887.7844	0.6	0.0575	1.0	0.0001767
114	g(DeAc)mgm-AEJA=g(DeAc)mgm-AEJA (4-3)	2	0.0594	7.04	2737.1448	0.2	0.0555	1.0	1.938e-5
99	gm-AEJ=gm-AEJL (3-3)	2	0.0576	10.7	1835.816	0.2	0.1075	0.5	0.0003668
99	gm-AEJ=gm-AEJI (3-3)	2	0.0576	10.7	1835.816	0.2	0.1075	0.5	0.0003668
159	gm-AEJA=gm-AEJA=gm-AEJ (4-3, 4-3)	3	0.0556	8.34	2717.1662	0.1	0.1039	0.5	0.004818
159	gm-AEJA=gm-AEJ=gm-AEJA (4-3, 3-3)	3	0.0556	8.34	2717.1662	0.1	0.1039	0.5	0.004818
43	gm-AEJP	1	0.0549	13.21	967.4234	2.7	0.0513	1.0	0.000513
100	AEJ=AEJL (3-3)	2	0.0547	16.7	875.4236	2.1	0.1022	0.5	1.392e-6
100	AEJ=AEJI (3-3)	2	0.0547	16.7	875.4236	2.1	0.1022	0.5	1.392e-6
44	gmgm	1	0.0518	5.25	976.386	-0.3	0.0484	1.0	1.005e-5
119	gm-AEJ=l-AEJG (3-3)	2	0.0518	6.39	1371.5777	0.0	0.0484	1.0	7.012e-5
45	g(DeAc)m-AEJA	1	0.0517	4.76	899.3971	-0.2	0.0483	1.0	0.000483
48	AEJR	1	0.0484	3.82	546.2762	0.5	0.0452	1.0	6.41e-6
168	gm-AEJA=gm-AEJH (4-3)	2	0.0483	6.13	1930.828	0.6	0.0451	1.0	0.001607
50	l-AEJ	1	0.0481	3.23	462.1962	-0.6	0.0449	1.0	0.0004349
122	gm-AEJ=g(DeAc)m-AEJV (3-3)	2	0.0467	6.8	1779.7885	1.1	0.0436	1.0	8.963e-5
170	gm-AEJA=gm-AEJA=gm(Anh)-AEJG (4-3, 4-3)	3	0.0425	9.99	2754.1614	0.7	0.0397	1.0	0.0005703
103	gm-AEJA=gm-AEJL (4-3)	2	0.0423	11.15	1906.8531	0.0	0.079	0.5	0.002889
103	gm-AEJA=gm-AEJI (4-3)	2	0.0423	11.15	1906.8531	0.0	0.079	0.5	0.002889
126	gm-AEJA=gm-AEJM (4-3)	2	0.0421	9.24	1924.8095	0.1	0.0393	1.0	0.001447
127	gm-AEJA=gm-AEJT (4-3)	2	0.0416	6.56	1894.8167	0.2	0.0388	1.0	0.002592
51	AEJT	1	0.041	3.49	491.2227	0.1	0.0383	1.0	1.235e-5
52	g(DeAc)mgm-AEJF	1	0.0408	9.93	1453.6083	1.1	0.0381	1.0	6.092e-5
128	gm-AEJ=g(DeAc)mgm-AEJG (3-3)	2	0.0406	6.42	2215.9227	0.1	0.0379	1.0	9.452e-5
110	gm-AEJA=g(DeAc)mgm-AEJ (4-3)	2	0.04	6.94	2229.9384	-0.2	0.0658	0.5673	0.0001948
207	gm-AEJ=gm-AEJD (3-3)	2	0.04	6.36	1837.7576	-0.1	0.0373	1.0	0.0002956
54	gm-AEJC	1	0.0396	5.54	973.3798	0.5	0.037	1.0	0.00037
199	gm-AEJA=gm-AEJL (4-3)	2	0.0394	11.68	1906.8518	0.1	0.0736	0.5	0.002889
199	gm-AEJA=gm-AEJI (4-3)	2	0.0394	11.68	1906.8518	0.1	0.0736	0.5	0.002889
106	AEJA=AEJ (4-3)	2	0.0391	8.72	833.3767	0.9	0.073	0.5	1.204e-6
106	AEJ=AEJA (3-3)	2	0.0391	8.72	833.3767	0.9	0.073	0.5	1.204e-6
38	g(DeAc)mgm-AEJL	1	0.0383	8.82	1419.624	0.8	0.0716	0.5	9.57e-5
38	g(DeAc)mgm-AEJI	1	0.0383	8.82	1419.624	0.8	0.0716	0.5	9.57e-5
132	gm-AEJ=gm-AEJY (3-3)	2	0.0378	9.5	1885.7953	0.1	0.0353	1.0	0.000151
133	AEJ=l-AEJA (3-3)	2	0.0372	11.84	905.3978	0.9	0.0347	1.0	1.226e-5
89	gm-AEJA=l-AEJ (4-3)	2	0.0368	7.0	1385.5933	0.6	0.1597	0.2153	0.0001193
55	g(DeAc)mgm	1	0.0357	4.6	934.3754	0.3	0.0333	1.0	8.896e-6
56	g(DeAc)mgm-AEJT	1	0.0353	5.06	1407.5889	-0.4	0.033	1.0	4.294e-5
57	gm(Anh)-AEJK	1	0.0348	8.56	978.4393	1.9	0.0325	1.0	0.0001101
135	gm-AEJ=gm(Anh)-AEJ (3-3)	2	0.0348	8.86	1702.7044	0.0	0.0325	1.0	0.000139
136	gm-AEJA=gm-AEJY (4-3)	2	0.0346	9.77	1956.8324	0.7	0.0323	1.0	0.001189
58	g(DeAc)mgm-AEJD	1	0.0343	5.02	1421.5668	0.3	0.032	1.0	3.856e-5
210	gm-AEJA=gm-AEJA=l-AEJA (4-3, 4-3)	3	0.0338	8.91	2380.0276	-0.0	0.0316	1.0	0.001977
174	gm-AEJA=gm-AEJ=gm-AEJG (4-3, 3-3)	3	0.0337	7.72	2703.1505	0.2	0.0315	1.0	0.003813
137	l-AEJA=g(DeAc)mgm-AEJA (4-3)	2	0.0332	7.76	1892.7998	0.7	0.032	0.9675	5.673e-5
176	gm-AEJA=gm-AEJA=gm-AEJN (4-3, 4-3)	3	0.0321	7.63	2831.2078	1.2	0.03	1.0	0.001753
139	gm-AEJA=g(DeAc)mgm(Anh)-AEJA (4-3)	2	0.0315	9.54	2280.9493	-0.3	0.0294	1.0	7.627e-5
140	gm-AEJ=gm-AEJM (3-3)	2	0.0308	9.14	1853.7724	0.7	0.0288	1.0	0.0001838
59	g(DeAc)mgm(Anh)-AEJA	1	0.0307	7.76	1357.5508	-0.1	0.0287	1.0	0.000287
110	gm-AEJ=g(DeAc)mgm-AEJA (3-3)	2	0.0305	6.94	2229.9384	-0.2	0.0658	0.4327	0.0001485
141	gm-AEJA=l-AEJN (4-3)	2	0.0298	6.56	1499.6363	-0.1	0.0278	1.0	0.0001671
165	gm-AEJA=gm-AEJ=gm(Anh)-AEJA (4-3, 3-3)	3	0.0284	10.5	2697.14	0.3	0.0522	0.5085	0.001041
165	gm-AEJA=gm-AEJA=gm(Anh)-AEJ (4-3, 4-3)	3	0.0275	10.5	2697.14	0.3	0.0522	0.4915	0.001006
179	gm-AEJ=gm-AEJH (3-3)	2	0.0274	5.91	1859.7909	0.2	0.0256	1.0	0.000204
144	AEJA=l-AEJA (4-3)	2	0.0271	5.81	976.4349	0.2	0.0253	1.0	1.631e-5
63	gmgm-AEJT	1	0.0265	5.5	1449.5981	0.2	0.0247	1.0	4.852e-5
64	gmgm-AEJF	1	0.0253	11.23	1495.6189	0.3	0.0236	1.0	6.884e-5
146	l-AEJA=gm(Anh)-AEJA (4-3)	2	0.0245	10.19	1436.6042	-0.1	0.0229	1.0	0.0004326
182	gm-AEJA=AEJA=gm(Anh)-AEJA (4-3, 4-3)	3	0.0245	9.6	2287.9802	-0.4	0.0229	1.0	0.0002057
213	gm-AEJA=gm-AEJA=gm-AEJA=gm-AEJA (4-3, 4-3, 4-3)	4	0.0241	9.41	3711.5991	0.8	0.0225	1.0	0.002318
216	gm-AEJ=gm-AEJM (3-3)	2	0.0224	7.56	1853.7711	-2.2	0.0209	1.0	0.0001838
149	AEJA=l-AEJV (4-3)	2	0.0217	8.21	1004.4662	-1.7	0.0203	1.0	1.307e-6
171	gm-AEJ=gmgm-AEJA (3-3)	2	0.0207	7.61	2271.9476	0.2	0.0377	0.5128	0.0001679
171	gm-AEJA=gmgm-AEJ (4-3)	2	0.0197	7.61	2271.9476	0.2	0.0377	0.4872	0.0001594
65	l-AEJD	1	0.0186	4.04	577.2231	0.4	0.0174	1.0	0.0001129
94	gm-AEJ=gm-AEJK (3-3)	2	0.0185	7.11	1850.8269	0.3	0.1273	0.1356	0.0001107
66	AEJH	1	0.0183	3.99	527.234	0.1	0.0171	1.0	7.654e-6
67	gm(Anh)-AEJP	1	0.0174	12.16	947.3971	2.2	0.0162	1.0	1.722e-5
60	gmgm-AEJL	1	0.0145	10.01	1461.6345	0.9	0.0271	0.5	0.0001081
60	gmgm-AEJI	1	0.0145	10.01	1461.6345	0.9	0.0271	0.5	0.0001081
147	gm(Anh)-AEJA=gm(Anh)-AEJ (4-3)	2	0.011	11.81	1753.7153	-0.1	0.0206	0.5	0.0001383
147	gm(Anh)-AEJ=gm(Anh)-AEJA (3-3)	2	0.011	11.81	1753.7153	-0.1	0.0206	0.5	0.0001383
68	AEJD	1	0.0107	2.33	505.202	-0.4	0.01	1.0	1.109e-5
70	l-AEJS	1	0.0041	2.79	549.2282	0.4	0.0038	1.0	7.887e-6
137	gmgm-AEJA=AEJT (4-3)	2	0.0011	7.76	1892.7998	0.7	0.032	0.03249	1.905e-6
