## Supplementary material for "Rhizobial enzyme reveals pH-driven catalytic switching and ʟ-amino acid incorporation by ʟ,ᴅ-transpeptidases": File S1. Muropeptide Quantifications: Ldt12.1.csv

Match	Structure	Oligo State	Corrected Abundance (%)	Consolidated RT (min)	Consolidated Theo (Da)	Consolidated Delta (ppm)	Raw Abundance (%)	Relative Likelihood	Likelihood
1	gm-AEJA	1	46.4377	5.13	941.4077	-0.6	43.4671	1.0	1.0
153	gm-AEJA=gm-AEJA (4-3)	2	17.4101	7.26	1864.8048	0.1	16.2964	1.0	0.1889
2	gm-AEJ	1	13.8025	4.43	870.3706	-0.7	12.9196	1.0	0.1292
3	gm(Anh)-AEJA	1	3.4188	7.95	921.3815	0.3	3.2001	1.0	0.032
4	gm(Anh)-AEJ	1	2.6894	6.81	850.3444	-0.4	2.5174	1.0	0.004134
41	gm-AEJA=gm(Anh)-AEJA (4-3)	2	2.587	9.73	1844.7786	0.6	2.4215	1.0	0.01391
42	gm-AEJA=AEJA (4-3)	2	2.3893	5.91	1384.6093	0.4	2.2365	1.0	0.0009285
5	l-AEJA	1	1.9954	4.71	533.2333	0.5	1.8678	1.0	0.01868
154	gm-AEJA=gm-AEJA=gm-AEJA (4-3, 4-3)	3	1.9565	8.59	2788.202	0.1	1.8313	1.0	0.07084
6	g(DeAc)mgm-AEJA	1	1.221	5.42	1377.577	0.1	1.1429	1.0	0.01143
43	gm-AEJA=l-AEJA (4-3)	2	0.9463	7.4	1456.6304	0.2	0.8858	1.0	0.008119
7	g(DeAc)m-AEJA	1	0.8777	4.81	899.3971	-0.0	0.8216	1.0	0.008216
110	gm-AEJA=gm-AEJA=gm(Anh)-AEJA (4-3, 4-3)	3	0.6157	10.72	2768.1771	0.1	0.5763	1.0	0.01053
111	gm-AEJA=g(DeAc)mgm-AEJA (4-3)	2	0.3543	7.26	2300.9741	-1.2	0.3316	1.0	0.004968
8	g(DeAc)mgm-AEJ	1	0.3432	4.84	1306.5399	0.1	0.3212	1.0	0.001477
9	gm	1	0.2802	2.91	498.2061	-0.2	0.2623	1.0	0.002623
10	AEJA	1	0.2282	2.01	461.2122	0.2	0.2136	1.0	0.002136
11	l-AEJ	1	0.1739	3.3	462.1962	0.4	0.1628	1.0	0.002413
44	gm(Anh)-AEJA=gm(Anh)-AEJA (4-3)	2	0.1537	12.18	1824.7571	-1.1	0.1439	1.0	0.001024
12	gmgm-AEJA	1	0.1452	6.13	1419.5876	1.1	0.1359	1.0	0.001359
161	gm-AEJA=gm-AEJA=AEJA (4-3, 4-3)	3	0.1418	7.52	2308.0065	0.2	0.1327	1.0	0.009721
45	gm-AEJA=g(DeAc)m-AEJA (4-3)	2	0.1414	7.0	1822.7956	0.4	0.1324	1.0	0.003571
46	AEJA=gm(Anh)-AEJA (4-3)	2	0.1384	8.34	1364.5831	1.6	0.1295	1.0	6.835e-5
13	g(DeAc)m-AEJ	1	0.1188	4.25	828.36	0.5	0.1112	1.0	0.001061
114	gm-AEJA=gm(Anh)-AEJA=gm(Anh)-AEJA (4-3, 4-3)	3	0.0804	12.59	2748.1495	1.1	0.0753	1.0	2.086e-5
116	gm-AEJA=AEJA=gm(Anh)-AEJA (4-3, 4-3)	3	0.0679	9.65	2287.9802	-0.2	0.0636	1.0	0.0005629
165	gm-AEJA=gm-AEJA=gm-AEJA=gm-AEJA (4-3, 4-3, 4-3)	4	0.0635	9.43	3711.5991	0.8	0.0594	1.0	0.00796
51	g(DeAc)mgm-AEJA=g(DeAc)mgm-AEJA (4-3)	2	0.0584	7.08	2737.1448	-0.2	0.0547	1.0	0.0001306
14	AEJ	1	0.0564	2.01	390.1751	-0.0	0.0528	1.0	0.000276
52	gm-AEJA=g(DeAc)mgm(Anh)-AEJA (4-3)	2	0.055	9.59	2280.9493	-0.1	0.0515	1.0	0.0001182
168	gm-AEJA=gm-AEJA=gm-AEJA=gm(Anh)-AEJA (4-3, 4-3, 4-3)	4	0.0535	11.23	3691.5841	-1.2	0.0501	1.0	0.002505
15	gm-AEJG	1	0.0528	4.62	927.3921	0.3	0.0494	1.0	0.000494
17	gmgm	1	0.0505	5.13	976.386	-0.2	0.0473	1.0	3.565e-6
18	gmgm(Anh)-AEJA	1	0.0489	5.42	1399.5614	-2.0	0.0458	1.0	0.000458
117	gm-AEJA=gm-AEJA=l-AEJA (4-3, 4-3)	3	0.0453	8.89	2380.0289	0.7	0.0424	1.0	0.00385
56	gm-AEJA=gmgm(Anh)-AEJA (4-3)	2	0.0427	10.3	2322.9585	0.9	0.04	1.0	0.0001991
48	gm-AEJA=gm-AEJ (4-3)	2	0.0418	6.94	1793.7691	0.0	0.0783	0.5	0.05616
48	gm-AEJ=gm-AEJA (3-3)	2	0.0418	6.94	1793.7691	0.0	0.0783	0.5	0.05616
19	gm-AEJS	1	0.04	4.42	957.4026	0.4	0.0374	1.0	0.000374
169	gm-AEJA=gmgm-AEJA (4-3)	2	0.0382	7.95	2342.9847	-0.2	0.0358	1.0	0.0005907
58	gm-AEJ=gm-AEJ (3-3)	2	0.035	6.5	1722.7319	0.3	0.0328	1.0	0.01669
59	AEJA=l-AEJA (4-3)	2	0.0331	5.81	976.4349	1.1	0.031	1.0	3.99e-5
62	l-AEJA=gm(Anh)-AEJA (4-3)	2	0.0301	10.18	1436.6042	1.5	0.0282	1.0	0.0005977
21	g(DeAc)mgm(Anh)-AEJA	1	0.0291	7.94	1357.5508	-0.4	0.0272	1.0	0.000272
124	gm-AEJA=gm-AEJA=g(DeAc)mgm-AEJA (4-3, 4-3)	3	0.0252	8.5	3224.3726	1.1	0.0236	1.0	0.001441
22	g(DeAc)mgm	1	0.0237	4.53	934.3754	0.2	0.0222	1.0	2.998e-5
23	g(DeAc)mgm(Anh)-AEJ	1	0.023	6.9	1286.5137	0.5	0.0215	1.0	3.514e-5
24	gmgm-AEJ	1	0.0215	5.64	1348.5505	-1.6	0.0201	1.0	0.0001756
27	g(DeAc)m	1	0.0196	2.13	456.1955	-0.2	0.0183	1.0	2.155e-5
67	gm-AEJA=gm-AEJS (4-3)	2	0.0192	6.71	1880.8011	0.2	0.018	1.0	0.0001626
64	gm-AEJA=gm(Anh)-AEJ (4-3)	2	0.019	9.3	1773.7415	0.2	0.0245	0.7258	0.01094
28	gmgm(Anh)-AEJ	1	0.0186	4.84	1328.5242	-1.7	0.0174	1.0	5.917e-5
60	gm-AEJ=AEJA (3-3)	2	0.018	5.81	1313.5722	1.1	0.0309	0.546	0.000276
69	AEJA=g(DeAc)mgm-AEJA (4-3)	2	0.0174	5.98	1820.7786	0.1	0.0163	1.0	2.441e-5
128	gm-AEJA=gm-AEJA=g(DeAc)m-AEJA (4-3, 4-3)	3	0.0171	8.36	2746.1928	0.9	0.016	1.0	0.0005755
71	l-AEJA=g(DeAc)mgm-AEJA (4-3)	2	0.0159	7.81	1892.7998	1.2	0.0149	1.0	0.0002135
60	gm-AEJA=AEJ (4-3)	2	0.015	5.81	1313.5722	1.1	0.0309	0.454	0.0002295
177	gm-AEJA=gm-AEJA=gm(Anh)-AEJA=gm(Anh)-AEJA (4-3, 4-3, 4-3)	4	0.014	12.89	3671.5579	-1.1	0.0131	1.0	0.0003273
130	gm-AEJA=gm-AEJA=g(DeAc)mgm(Anh)-AEJA (4-3, 4-3)	3	0.0135	10.53	3204.3464	0.7	0.0126	1.0	0.0002239
78	gm-AEJA=gm-AEJA (4-3)	2	0.0106	8.26	1864.8062	-0.1	0.0099	1.0	0.1889
79	g(DeAc)mgm-AEJA=g(DeAc)mgm(Anh)-AEJA (4-3)	2	0.0099	9.49	2717.1186	0.4	0.0093	1.0	3.109e-6
31	gm(Anh)-AEJG	1	0.0098	7.08	907.3658	0.4	0.0092	1.0	1.581e-5
80	AEJA=g(DeAc)m-AEJA (4-3)	2	0.0098	5.61	1342.6001	-0.5	0.0092	1.0	1.755e-5
183	gm-AEJA=l-AEJA=gm(Anh)-AEJA (4-3, 4-3)	3	0.0098	11.18	2360.0014	1.9	0.0092	1.0	0.0001226
186	gm-AEJA=gm-AEJA=AEJA=gm(Anh)-AEJA (4-3, 4-3, 4-3)	4	0.0095	10.47	3211.3774	1.3	0.0089	1.0	0.0002765
75	gm-AEJ=l-AEJA (3-3)	2	0.0092	6.9	1385.5933	0.4	0.0111	0.7732	0.002413
136	gm(Anh)-AEJA=gm(Anh)-AEJA=gm(Anh)-AEJA (4-3, 4-3)	3	0.009	14.33	2728.1233	0.1	0.0084	1.0	1.536e-6
190	gm-AEJA=gm-AEJA=gm-AEJA=AEJA (4-3, 4-3, 4-3)	4	0.0082	8.62	3231.4036	-0.7	0.0077	1.0	0.0005768
191	gm-AEJA=gm-AEJS (4-3)	2	0.0081	7.08	1880.7998	0.1	0.0076	1.0	0.0001626
139	gm-AEJA=AEJA=AEJA (4-3, 4-3)	3	0.0078	6.33	1827.8109	1.2	0.0073	1.0	3.043e-5
87	AEJA=AEJA (4-3)	2	0.0075	4.33	904.4138	1.1	0.007	1.0	4.562e-6
64	gm-AEJ=gm(Anh)-AEJA (3-3)	2	0.0072	9.3	1773.7415	0.2	0.0245	0.2742	0.004134
33	gm-AEJN	1	0.0067	4.35	984.4135	0.1	0.0063	1.0	6.3e-5
34	AEJG	1	0.0062	3.24	447.1965	-0.2	0.0058	1.0	1.055e-6
35	gm-AEJR	1	0.006	15.79	1026.4717	-1.6	0.0056	1.0	5.6e-5
37	gm-AEJF	1	0.0052	10.46	1017.439	0.7	0.0049	1.0	4.9e-5
204	gm(Anh)-AEJA=gm(Anh)-AEJA (4-3)	2	0.0051	8.81	1824.7524	0.9	0.0048	1.0	0.001024
99	gm-AEJ=gm(Anh)-AEJ (3-3)	2	0.005	7.59	1702.7044	0.0	0.0047	1.0	0.003252
103	gm(Anh)-AEJA=gmgm(Anh)-AEJA (4-3)	2	0.0042	12.59	2302.9323	0.5	0.0039	1.0	1.466e-5
210	gm-AEJA=gm-AEJG (4-3)	2	0.0038	6.75	1850.7892	-0.2	0.0036	1.0	0.0002147
107	gm-AEJ=l-AEJ (3-3)	2	0.0037	6.5	1314.5562	1.0	0.0035	1.0	0.0002103
90	AEJA=AEJ (4-3)	2	0.0033	10.05	833.3767	1.7	0.0062	0.5	1.128e-6
90	AEJ=AEJA (3-3)	2	0.0033	10.05	833.3767	1.7	0.0062	0.5	1.128e-6
38	l-AEJG	1	0.0031	3.92	519.2177	0.5	0.0029	1.0	9.227e-6
108	gm-AEJA=gm-AEJG (4-3)	2	0.003	7.74	1850.7905	1.5	0.0028	1.0	0.0002147
152	AEJA=AEJA=gm(Anh)-AEJA (4-3, 4-3)	3	0.0029	8.46	1807.7847	1.0	0.0027	1.0	2.766e-6
75	gm-AEJA=l-AEJ (4-3)	2	0.0027	6.9	1385.5933	0.4	0.0111	0.2268	0.0007076
105	gm(Anh)-AEJA=gm(Anh)-AEJ (4-3)	2	0.0019	11.82	1753.7153	0.6	0.0036	0.5	0.0008056
105	gm(Anh)-AEJ=gm(Anh)-AEJA (3-3)	2	0.0019	11.82	1753.7153	0.6	0.0036	0.5	0.0008056
151	gm-AEJA=gm-AEJA=gm-AEJ (4-3, 4-3)	3	0.0017	8.34	2717.1662	0.8	0.0031	0.5	0.0001702
151	gm-AEJA=gm-AEJ=gm-AEJA (4-3, 3-3)	3	0.0017	8.34	2717.1662	0.8	0.0031	0.5	0.0001702
