## Supplementary material for "Rhizobial enzyme reveals pH-driven catalytic switching and ʟ-amino acid incorporation by ʟ,ᴅ-transpeptidases": File S1. Muropeptide Quantifications: Ldt12.2.csv

Match	Structure	Oligo State	Corrected Abundance (%)	Consolidated RT (min)	Consolidated Theo (Da)	Consolidated Delta (ppm)	Raw Abundance (%)	Relative Likelihood	Likelihood
1	gm-AEJA	1	50.4104	5.17	941.4077	-1.4	46.9208	1.0	1.0
147	gm-AEJA=gm-AEJA (4-3)	2	18.6647	7.26	1864.8048	-0.7	17.3727	1.0	0.2202
2	gm(Anh)-AEJA	1	7.1785	7.94	921.3815	-0.8	6.6816	1.0	0.06682
3	gm-AEJ	1	7.1329	4.56	870.3706	-1.1	6.6391	1.0	0.06639
37	gm-AEJA=gm(Anh)-AEJA (4-3)	2	3.5251	9.72	1844.7786	0.2	3.2811	1.0	0.03135
148	gm-AEJA=gm-AEJA=gm-AEJA (4-3, 4-3)	3	2.4851	8.58	2788.202	-0.5	2.3131	1.0	0.08151
4	gm(Anh)-AEJ	1	1.8922	6.82	850.3444	-0.7	1.7612	1.0	0.004436
38	gm-AEJA=AEJA (4-3)	2	1.1962	5.94	1384.6093	-0.1	1.1134	1.0	0.0005663
5	g(DeAc)m-AEJA	1	1.159	4.88	899.3971	-0.0	1.0788	1.0	0.01079
6	g(DeAc)mgm-AEJA	1	1.0434	5.46	1377.577	-0.0	0.9712	1.0	0.009712
152	gm-AEJA=gm-AEJA=gm(Anh)-AEJA (4-3, 4-3)	3	0.9034	10.71	2768.1758	0.2	0.8409	1.0	0.0154
7	l-AEJA	1	0.7508	4.8	533.2333	0.2	0.6988	1.0	0.006988
39	gm-AEJA=l-AEJA (4-3)	2	0.3481	7.4	1456.6304	-0.4	0.324	1.0	0.003279
8	gmgm-AEJA	1	0.3276	6.14	1419.5876	0.1	0.3049	1.0	0.003049
9	gm	1	0.2518	2.88	498.2061	-0.5	0.2344	1.0	0.002344
40	gm(Anh)-AEJA=gm(Anh)-AEJA (4-3)	2	0.2359	12.17	1824.7524	0.5	0.2196	1.0	0.004464
99	gm-AEJA=g(DeAc)mgm-AEJA (4-3)	2	0.2113	7.27	2300.9741	-2.0	0.1967	1.0	0.004557
100	gm-AEJA=g(DeAc)m-AEJA (4-3)	2	0.141	7.0	1822.7943	0.3	0.1312	1.0	0.005062
10	AEJA	1	0.1297	1.98	461.2122	-0.6	0.1207	1.0	0.001207
101	gm-AEJA=gm(Anh)-AEJA=gm(Anh)-AEJA (4-3, 4-3)	3	0.127	12.59	2748.1495	0.8	0.1182	1.0	0.00103
156	gm-AEJA=gmgm-AEJA (4-3)	2	0.116	7.92	2342.9847	-1.3	0.108	1.0	0.001431
102	gm-AEJA=gm-AEJA=AEJA (4-3, 4-3)	3	0.0989	7.5	2308.0078	-0.1	0.0921	1.0	0.005224
159	gm-AEJA=gm-AEJA=gm-AEJA=gm-AEJA (4-3, 4-3, 4-3)	4	0.0967	9.42	3711.5991	0.1	0.09	1.0	0.01085
11	g(DeAc)mgm-AEJ	1	0.0964	4.9	1306.5399	-0.2	0.0897	1.0	0.0006448
43	AEJA=gm(Anh)-AEJA (4-3)	2	0.0871	8.34	1364.5831	0.9	0.0811	1.0	8.065e-5
160	gm-AEJA=gm-AEJA=gm-AEJA=gm(Anh)-AEJA (4-3, 4-3, 4-3)	4	0.0841	11.26	3691.5729	0.5	0.0783	1.0	0.003946
12	g(DeAc)m-AEJ	1	0.0636	4.39	828.36	0.2	0.0592	1.0	0.0007162
13	AEJ	1	0.0616	1.97	390.1751	-0.9	0.0573	1.0	8.013e-5
14	gm-AEJG	1	0.0546	4.71	927.3921	-0.0	0.0508	1.0	0.000508
47	l-AEJA=g(DeAc)mgm-AEJA (4-3)	2	0.0459	7.79	1892.7998	1.2	0.0427	1.0	6.787e-5
106	gm-AEJA=AEJA=gm(Anh)-AEJA (4-3, 4-3)	3	0.0444	9.63	2287.9802	-0.9	0.0413	1.0	0.0003805
108	gm-AEJA=g(DeAc)mgm(Anh)-AEJA (4-3)	2	0.0419	9.58	2280.9479	0.1	0.039	1.0	0.0001384
162	gm-AEJ=gm-AEJV (3-3)	2	0.0403	9.29	1821.799	0.1	0.0375	1.0	2.722e-6
15	gmgm(Anh)-AEJA	1	0.0385	5.46	1399.5614	-1.9	0.0358	1.0	0.000358
161	gm-AEJA=gm-AEJ (4-3)	2	0.037	6.94	1793.7677	0.1	0.0688	0.5	0.03115
161	gm-AEJ=gm-AEJA (3-3)	2	0.037	6.94	1793.7677	0.1	0.0688	0.5	0.03115
163	g(DeAc)mgm-AEJA=g(DeAc)mgm-AEJA (4-3)	2	0.0369	7.11	2737.1435	-0.1	0.0343	1.0	9.432e-5
44	gm-AEJA=gm(Anh)-AEJ (4-3)	2	0.0368	9.29	1773.7415	-0.0	0.0527	0.6507	0.008264
51	gmgm-AEJA=AEJA (4-3)	2	0.033	8.04	1862.7892	0.7	0.0307	1.0	3.68e-6
16	g(DeAc)mgm(Anh)-AEJA	1	0.0317	7.92	1357.5508	-1.5	0.0295	1.0	0.000295
17	gm(Anh)-AEJG	1	0.0309	7.1	907.3658	-0.0	0.0288	1.0	3.394e-5
164	gm-AEJA=gm-AEJA=gm(Anh)-AEJA=gm(Anh)-AEJA (4-3, 4-3, 4-3)	4	0.0294	12.92	3671.5467	0.7	0.0274	1.0	0.0005546
18	l-AEJ	1	0.0289	3.26	462.1962	-0.4	0.0269	1.0	0.0004639
50	gm-AEJA=AEJ (4-3)	2	0.0287	5.84	1313.5722	1.0	0.0347	0.7704	0.0002689
166	gm-AEJA=gm-AEJQ (4-3)	2	0.0286	6.94	1921.8263	-0.0	0.0266	1.0	7.273e-5
55	gm-AEJA=gm(Anh)-AEJS (4-3)	2	0.028	8.79	1860.7735	0.7	0.0261	1.0	1.736e-5
56	gm-AEJA=gmgm(Anh)-AEJA (4-3)	2	0.027	10.31	2322.9585	0.6	0.0251	1.0	0.000168
110	gm-AEJA=gm-AEJA=g(DeAc)mgm-AEJA (4-3, 4-3)	3	0.0263	8.47	3224.3726	0.7	0.0245	1.0	0.0009229
21	gm-AEJS	1	0.026	4.97	957.4026	-0.1	0.0242	1.0	0.000242
22	g(DeAc)mgm	1	0.0229	4.59	934.3754	-0.8	0.0213	1.0	2.276e-5
112	gm-AEJA=gm-AEJA=g(DeAc)m-AEJA (4-3, 4-3)	3	0.0204	8.34	2746.1928	0.4	0.019	1.0	0.0006156
44	gm-AEJ=gm(Anh)-AEJA (3-3)	2	0.0198	9.29	1773.7415	-0.0	0.0527	0.3493	0.004436
23	gmgm-AEJ	1	0.019	5.66	1348.5505	-1.2	0.0177	1.0	0.0002024
113	gm-AEJA=gm-AEJA=l-AEJA (4-3, 4-3)	3	0.0187	8.88	2380.0289	0.3	0.0174	1.0	0.00152
24	gm-AEJQ	1	0.0167	5.14	998.4292	-0.8	0.0155	1.0	0.000155
114	gm(Anh)-AEJA=gm(Anh)-AEJA=gm(Anh)-AEJA (4-3, 4-3)	3	0.0165	14.33	2728.1233	0.2	0.0154	1.0	0.0001467
173	gm-AEJA=gm-AEJS (4-3)	2	0.0151	7.11	1880.7998	-0.4	0.0141	1.0	0.0001135
60	gm-AEJA=gm-AEJA (4-3)	2	0.0149	8.26	1864.8062	-0.1	0.0139	1.0	0.2202
61	l-AEJA=gm(Anh)-AEJA (4-3)	2	0.0144	10.2	1436.6042	0.6	0.0134	1.0	0.0004669
26	g(DeAc)m	1	0.0133	2.1	456.1955	-0.5	0.0124	1.0	2.529e-5
27	gm-AEJN	1	0.0129	4.51	984.4135	-0.9	0.012	1.0	0.00012
28	g(DeAc)m(Anh)-AEJA	1	0.0128	5.42	879.3709	0.1	0.0119	1.0	0.000119
66	gm-AEJ=gm-AEJ (3-3)	2	0.0124	6.5	1722.7319	0.1	0.0115	1.0	0.004408
30	g(DeAc)mgm(Anh)-AEJ	1	0.0117	6.94	1286.5137	-0.2	0.0109	1.0	1.959e-5
120	gm-AEJA=gm-AEJA=g(DeAc)mgm(Anh)-AEJA (4-3, 4-3)	3	0.0113	10.53	3204.3464	0.4	0.0105	1.0	0.000183
31	gm-AEJR	1	0.0104	15.82	1026.4717	-2.2	0.0097	1.0	9.7e-5
121	gm-AEJA=g(DeAc)m(Anh)-AEJA (4-3)	2	0.0102	9.46	1802.7681	-0.3	0.0095	1.0	5.584e-5
68	AEJA=l-AEJA (4-3)	2	0.0098	5.88	976.4349	-0.6	0.0091	1.0	8.435e-6
67	gm-AEJ=l-AEJA (3-3)	2	0.009	6.92	1385.5933	-0.7	0.0107	0.7861	0.0004639
184	gm-AEJA=l-AEJA=g(DeAc)mgm-AEJA (4-3, 4-3)	3	0.0089	9.24	2816.1982	4.1	0.0083	1.0	0.0002004
50	gm-AEJ=AEJA (3-3)	2	0.0086	5.84	1313.5722	1.0	0.0347	0.2296	8.013e-5
124	gm-AEJA=gm-AEJA=gmgm-AEJA (4-3, 4-3)	3	0.0082	9.03	3266.3832	0.7	0.0076	1.0	0.0005067
187	gm-AEJA=gm-AEJA=AEJA=gm(Anh)-AEJA (4-3, 4-3, 4-3)	4	0.0076	10.49	3211.3774	0.5	0.0071	1.0	0.0001938
32	gm-AEJF	1	0.0075	10.57	1017.439	0.3	0.007	1.0	7.0e-5
126	gm-AEJA=gm-AEJA=gmgm(Anh)-AEJA (4-3, 4-3)	3	0.0069	11.11	3246.357	0.4	0.0064	1.0	0.0001178
191	gm-AEJA=gm(Anh)-AEJA=gm(Anh)-AEJA=gm(Anh)-AEJA (4-3, 4-3, 4-3)	4	0.0068	14.67	3651.5205	-0.4	0.0063	1.0	7.226e-5
65	gm(Anh)-AEJA=gm(Anh)-AEJ (4-3)	2	0.0064	11.81	1753.7153	0.4	0.012	0.5	0.001177
65	gm(Anh)-AEJ=gm(Anh)-AEJA (3-3)	2	0.0064	11.81	1753.7153	0.4	0.012	0.5	0.001177
80	gmgm-AEJA=AEJ (4-3)	2	0.0059	7.71	1791.7521	0.6	0.0055	1.0	1.747e-6
82	l-AEJA=gmgm(Anh)-AEJA (4-3)	2	0.0059	7.81	1914.7841	-0.8	0.0055	1.0	2.502e-6
83	AEJA=g(DeAc)mgm-AEJA (4-3)	2	0.0058	5.98	1820.7786	-0.8	0.0054	1.0	1.172e-5
129	AEJA=gm(Anh)-AEJA=gm(Anh)-AEJA (4-3, 4-3)	3	0.0058	11.7	2267.954	-0.3	0.0054	1.0	2.651e-6
87	l-AEJA=g(DeAc)mgm(Anh)-AEJA (4-3)	2	0.0052	10.31	1872.7735	-0.8	0.0048	1.0	2.061e-6
132	gm-AEJA=gm-AEJA=g(DeAc)m(Anh)-AEJA (4-3, 4-3)	3	0.0052	10.4	2726.1665	0.8	0.0048	1.0	4.457e-5
89	gm-AEJ=l-AEJ (3-3)	2	0.0049	6.5	1314.5562	1.1	0.0046	1.0	1.786e-5
196	gm-AEJA=gm-AEJA=gm-AEJA=AEJA (4-3, 4-3, 4-3)	4	0.0047	8.68	3231.4036	0.3	0.0044	1.0	0.0004321
33	gm-AEJK	1	0.0046	5.59	998.4656	0.3	0.0043	1.0	4.3e-5
90	gm-AEJA=gm-AEJG (4-3)	2	0.0045	6.66	1850.7905	-0.3	0.0044	0.9586	0.0002384
34	gm-AEJV	1	0.0044	8.31	969.439	0.6	0.0041	1.0	4.1e-5
137	AEJA=g(DeAc)m-AEJA (4-3)	2	0.0044	5.75	1342.5988	-0.1	0.0041	1.0	1.302e-5
136	gm-AEJA=gm-AEJA=gm-AEJQ (4-3, 4-3)	3	0.0044	8.26	2845.2248	0.0	0.0041	1.0	0.0001248
35	gm(Anh)-AEJS	1	0.004	12.99	937.3764	1.5	0.0037	1.0	1.617e-5
139	gm-AEJA=l-AEJA=gm(Anh)-AEJA (4-3, 4-3)	3	0.004	10.99	2360.0014	0.9	0.0037	1.0	6.287e-5
95	gm-AEJ=gm(Anh)-AEJ (3-3)	2	0.0034	8.66	1702.7044	0.0	0.0032	1.0	0.001169
96	gm(Anh)-AEJA=g(DeAc)mgm(Anh)-AEJA (4-3)	2	0.003	11.89	2260.9217	0.5	0.0028	1.0	1.971e-5
134	gm-AEJA=gm-AEJA=gm-AEJ (4-3, 4-3)	3	0.0025	8.36	2717.1662	1.1	0.0046	0.5	0.0001614
134	gm-AEJA=gm-AEJ=gm-AEJA (4-3, 3-3)	3	0.0025	8.36	2717.1662	1.1	0.0046	0.5	0.0001614
67	gm-AEJA=l-AEJ (4-3)	2	0.0025	6.92	1385.5933	-0.7	0.0107	0.2139	0.0001262
98	AEJA=g(DeAc)m-AEJA (4-3)	2	0.0023	3.2	1342.5988	-4.1	0.0021	1.0	1.302e-5
90	gm-AEJ=gm-AEJQ (3-3)	2	0.0002	6.66	1850.7905	-0.3	0.0044	0.04139	1.029e-5
