## Supplementary material for "Rhizobial enzyme reveals pH-driven catalytic switching and ʟ-amino acid incorporation by ʟ,ᴅ-transpeptidases": File S1. Muropeptide Quantifications: Ldt12.3.csv

Match	Structure	Oligo State	Corrected Abundance (%)	Consolidated RT (min)	Consolidated Theo (Da)	Consolidated Delta (ppm)	Raw Abundance (%)	Relative Likelihood	Likelihood
1	gm-AEJA	1	33.063	5.13	941.4077	-0.5	31.0062	1.0	1.0
2	g(DeAc)m-AEJA	1	25.5934	4.81	899.3971	-0.0	24.0013	1.0	6.6e-5
50	gm-AEJA=gm-AEJA (4-3)	2	10.6687	7.25	1864.8062	-0.2	10.005	1.0	0.09614
3	gm-AEJ	1	5.9068	4.45	870.3706	-0.3	5.5393	1.0	0.05539
119	gm-AEJA=g(DeAc)m-AEJA (4-3)	2	3.686	6.99	1822.7943	0.3	3.4567	1.0	2.046e-5
4	gm(Anh)-AEJA	1	3.6463	7.95	921.3815	0.2	3.4195	1.0	0.0342
5	g(DeAc)m-AEJ	1	3.1157	4.24	828.36	-0.2	2.9219	1.0	3.656e-6
51	gm-AEJA=AEJA (4-3)	2	2.6614	5.91	1384.6093	0.6	2.4958	1.0	0.0009553
52	gm-AEJA=gm(Anh)-AEJA (4-3)	2	1.9838	9.73	1844.7786	0.6	1.8604	1.0	0.0106
6	gm(Anh)-AEJ	1	1.6754	6.8	850.3444	0.1	1.5712	1.0	0.001894
7	gmgm-AEJA	1	1.3807	6.11	1419.5876	0.6	1.2948	1.0	0.01295
120	gm-AEJA=gm-AEJA=gm-AEJA (4-3, 4-3)	3	0.8537	8.58	2788.2033	0.1	0.8006	1.0	0.03102
8	g(DeAc)mgm-AEJA	1	0.8409	5.42	1377.577	0.4	0.7886	1.0	0.007886
9	l-AEJA	1	0.4054	4.71	533.2333	1.0	0.3802	1.0	0.003802
122	gm-AEJA=gm-AEJA=gm(Anh)-AEJA (4-3, 4-3)	3	0.3308	10.68	2768.1771	0.4	0.3102	1.0	0.005768
123	gm-AEJA=gm-AEJA=g(DeAc)m-AEJA (4-3, 4-3)	3	0.3302	8.35	2746.1928	0.9	0.3097	1.0	0.01072
10	AEJA	1	0.3285	1.98	461.2122	-0.1	0.3081	1.0	0.003081
54	gm-AEJA=g(DeAc)m(Anh)-AEJA (4-3)	2	0.3071	9.42	1802.7694	0.2	0.288	1.0	0.0001321
11	gm	1	0.2997	2.9	498.2061	-0.1	0.2811	1.0	0.002811
171	gm-AEJA=gmgm-AEJA (4-3)	2	0.2893	7.95	2342.9847	-0.2	0.2713	1.0	0.004015
55	AEJA=gm(Anh)-AEJA (4-3)	2	0.2327	8.35	1364.5831	1.2	0.2182	1.0	0.0001054
56	gm-AEJA=l-AEJA (4-3)	2	0.2029	7.38	1456.6304	0.5	0.1903	1.0	0.001179
124	gm-AEJA=g(DeAc)mgm-AEJA (4-3)	2	0.1861	7.27	2300.9741	-0.7	0.1745	1.0	0.002445
174	gm(Anh)-AEJA=gm(Anh)-AEJA (4-3)	2	0.1491	12.19	1824.7524	0.9	0.1398	1.0	0.001169
12	gmgm-AEJ	1	0.1392	5.43	1348.5505	-0.3	0.1305	1.0	0.0007172
13	g(DeAc)mgm-AEJ	1	0.1226	4.81	1306.5399	-0.7	0.115	1.0	0.0004368
125	gm-AEJA=gm-AEJA=AEJA (4-3, 4-3)	3	0.1168	7.53	2308.0078	0.5	0.1095	1.0	0.007739
126	gm-AEJA=gm-AEJA=g(DeAc)m(Anh)-AEJA (4-3, 4-3)	3	0.0934	10.45	2726.1665	0.5	0.0876	1.0	0.000893
15	AEJ	1	0.0903	1.97	390.1751	-0.1	0.0847	1.0	0.0001707
17	gm-AEJT	1	0.0689	6.72	971.4196	-0.2	0.0646	1.0	0.000646
127	gm-AEJA=AEJA=gm(Anh)-AEJA (4-3, 4-3)	3	0.0666	9.67	2287.9802	0.2	0.0625	1.0	0.0006766
59	gm-AEJA=gmgm(Anh)-AEJA (4-3)	2	0.0648	10.28	2322.9585	0.8	0.0608	1.0	0.0001454
129	gm-AEJA=gm(Anh)-AEJA=gm(Anh)-AEJA (4-3, 4-3)	3	0.0643	12.56	2748.1495	1.1	0.0603	1.0	0.0004335
19	gmgm(Anh)-AEJA	1	0.05	8.71	1399.5614	0.6	0.0469	1.0	0.000469
20	gm-AEJS	1	0.0468	4.48	957.4026	0.1	0.0439	1.0	0.000439
21	g(DeAc)m(Anh)-AEJA	1	0.0454	5.39	879.3709	0.2	0.0426	1.0	0.000426
23	l-AEJ	1	0.045	3.27	462.1962	-0.0	0.0422	1.0	0.0002106
24	gmgm	1	0.043	5.13	976.386	-0.3	0.0403	1.0	3.64e-5
63	gm-AEJA=g(DeAc)mgm(Anh)-AEJA (4-3)	2	0.0384	9.58	2280.9493	0.3	0.036	1.0	7.1e-5
134	gm-AEJA=AEJT (4-3)	2	0.0369	7.09	1414.6199	0.0	0.0346	1.0	2.387e-5
66	gmgm-AEJA=AEJA (4-3)	2	0.0364	6.69	1862.7892	0.4	0.0341	1.0	3.989e-5
67	gm-AEJ=gm-AEJV (3-3)	2	0.0347	9.29	1821.8004	0.3	0.0325	1.0	1.723e-5
60	gm-AEJA=AEJ (4-3)	2	0.0339	5.79	1313.5722	1.3	0.0525	0.6061	0.0002626
27	gm-AEJV	1	0.0332	8.31	969.439	0.9	0.0311	1.0	0.000311
69	gm-AEJ=gm(Anh)-AEJ (3-3)	2	0.0316	7.61	1702.7044	0.8	0.0296	1.0	0.0008703
28	l-AEJG	1	0.0307	3.88	519.2177	0.6	0.0288	1.0	1.08e-6
61	gm-AEJA=gm(Anh)-AEJ (4-3)	2	0.0305	7.93	1773.7415	0.4	0.0397	0.72	0.004872
29	gm-AEJG	1	0.0303	4.62	927.3921	0.4	0.0284	1.0	0.000284
188	gm-AEJA=gm-AEJA=gm-AEJA=gm-AEJA (4-3, 4-3, 4-3)	4	0.0279	9.41	3711.5991	0.9	0.0262	1.0	0.002482
31	g(DeAc)mgm	1	0.0254	4.52	934.3754	-0.5	0.0238	1.0	2.217e-5
32	g(DeAc)mgm(Anh)-AEJA	1	0.0244	7.95	1357.5508	-0.5	0.0229	1.0	0.000229
190	gm-AEJA=gm-AEJA=gm-AEJA=gm(Anh)-AEJA (4-3, 4-3, 4-3)	4	0.0228	11.25	3691.5729	1.4	0.0214	1.0	0.0009618
60	gm-AEJ=AEJA (3-3)	2	0.0221	5.79	1313.5722	1.3	0.0525	0.3939	0.0001707
38	g(DeAc)mgm(Anh)-AEJ	1	0.0181	6.89	1286.5137	0.6	0.017	1.0	1.268e-5
82	AEJA=g(DeAc)mgm-AEJA (4-3)	2	0.0145	5.98	1820.7786	0.9	0.0136	1.0	2.43e-5
189	gm-AEJA=gm-AEJ (4-3)	2	0.0139	6.79	1793.7677	-0.1	0.026	0.5	0.01718
189	gm-AEJ=gm-AEJA (3-3)	2	0.0139	6.79	1793.7677	-0.1	0.026	0.5	0.01718
192	gm-AEJA=gm-AEJA=gm-AEJA=g(DeAc)m-AEJA (4-3, 4-3, 4-3)	4	0.0136	9.22	3669.5885	0.9	0.0128	1.0	0.0009603
84	AEJA=AEJA (4-3)	2	0.0135	4.32	904.4138	-0.1	0.0127	1.0	9.493e-6
145	gm-AEJA=gm-AEJA=gmgm(Anh)-AEJA (4-3, 4-3)	3	0.0128	11.06	3246.357	1.2	0.012	1.0	0.0001885
43	gmgm(Anh)-AEJ	1	0.0124	7.6	1328.5242	1.4	0.0116	1.0	2.598e-5
146	gm-AEJA=gm-AEJA=l-AEJA (4-3, 4-3)	3	0.0124	8.89	2380.0289	0.5	0.0116	1.0	0.00059
44	g(DeAc)m(Anh)-AEJ	1	0.0122	4.66	808.3338	0.3	0.0114	1.0	2.36e-5
147	gm-AEJA=gm-AEJA=gmgm-AEJA (4-3, 4-3)	3	0.0122	9.05	3266.3832	0.8	0.0114	1.0	0.0008412
87	AEJA=l-AEJA (4-3)	2	0.0119	5.82	976.4349	0.6	0.0112	1.0	1.171e-5
148	gm-AEJA=AEJA=AEJA (4-3, 4-3)	3	0.0119	6.33	1827.8109	0.8	0.0112	1.0	3.938e-5
61	gm-AEJ=gm(Anh)-AEJA (3-3)	2	0.0119	7.93	1773.7415	0.4	0.0397	0.28	0.001894
151	gm-AEJA=gm-AEJA=g(DeAc)mgm-AEJA (4-3, 4-3)	3	0.0116	8.48	3224.3726	0.6	0.0109	1.0	0.0005411
195	gm-AEJA=gm-AEJA=gm-AEJA=g(DeAc)m(Anh)-AEJA (4-3, 4-3, 4-3)	4	0.0114	11.01	3649.5623	1.5	0.0107	1.0	0.0002716
90	gm-AEJA=g(DeAc)m-AEJA (4-3)	2	0.0111	7.89	1822.7956	-0.2	0.0104	1.0	2.046e-5
153	gm(Anh)-AEJA=gm(Anh)-AEJA=gm(Anh)-AEJA (4-3, 4-3)	3	0.0106	14.34	2728.1233	1.2	0.0099	1.0	4.78e-5
93	l-AEJA=gm(Anh)-AEJA (4-3)	2	0.0094	10.16	1436.6042	0.8	0.0088	1.0	0.00013
200	gm-AEJA=gm-AEJA=gm(Anh)-AEJA=gm(Anh)-AEJA (4-3, 4-3, 4-3)	4	0.0093	12.93	3671.5467	1.2	0.0087	1.0	0.000187
46	AEJT	1	0.0082	3.52	491.2227	0.4	0.0077	1.0	1.99e-6
157	AEJA=gm(Anh)-AEJA=gm(Anh)-AEJA (4-3, 4-3)	3	0.0082	11.75	2267.954	0.4	0.0077	1.0	4.307e-6
101	g(DeAc)mgm-AEJA=g(DeAc)mgm-AEJA (4-3)	2	0.0079	6.83	2737.1448	0.1	0.0074	1.0	6.219e-5
102	gm-AEJA=g(DeAc)m-AEJ (4-3)	2	0.0079	6.64	1751.7585	0.1	0.0074	0.9996	0.00906
206	gm-AEJA=gm-AEJA=AEJA=gm(Anh)-AEJA (4-3, 4-3, 4-3)	4	0.0077	10.45	3211.3774	1.5	0.0072	1.0	0.0001938
207	gm-AEJA=gm-AEJA=g(DeAc)mgm(Anh)-AEJA (4-3, 4-3)	3	0.0073	10.65	3204.3451	-0.1	0.0068	1.0	0.0001116
104	gmgm-AEJA=g(DeAc)mgm-AEJA (4-3)	2	0.0071	7.99	2779.154	0.6	0.0067	1.0	0.0001021
105	g(DeAc)m-AEJA	1	0.007	5.63	899.3971	0.5	0.0066	1.0	6.6e-5
88	AEJA=AEJ (4-3)	2	0.006	10.02	833.3767	1.8	0.0112	0.5	2.61e-6
88	AEJ=AEJA (3-3)	2	0.006	10.02	833.3767	1.8	0.0112	0.5	2.61e-6
95	gm-AEJA=g(DeAc)m(Anh)-AEJ (4-3)	2	0.0054	7.45	1731.7323	0.3	0.0085	0.5997	3.535e-5
114	AEJA=gmgm(Anh)-AEJA (4-3)	2	0.0049	8.96	1842.763	0.5	0.0046	1.0	1.445e-6
115	gm-AEJ=gm-AEJT (3-3)	2	0.0044	7.99	1823.7796	1.2	0.0041	1.0	3.578e-5
95	gm-AEJ=g(DeAc)m(Anh)-AEJA (3-3)	2	0.0036	7.45	1731.7323	0.3	0.0085	0.4003	2.36e-5
209	gm(Anh)-AEJA=gm(Anh)-AEJ (4-3)	2	0.003	11.81	1753.7153	1.0	0.0056	0.5	0.0005373
209	gm(Anh)-AEJ=gm(Anh)-AEJA (3-3)	2	0.003	11.81	1753.7153	1.0	0.0056	0.5	0.0005373
