## Supplementary material for "Rhizobial enzyme reveals pH-driven catalytic switching and ʟ-amino acid incorporation by ʟ,ᴅ-transpeptidases": File S1. Muropeptide Quantifications: Ldt13.1.csv

Match	Structure	Oligo State	Corrected Abundance (%)	Consolidated RT (min)	Consolidated Theo (Da)	Consolidated Delta (ppm)	Raw Abundance (%)	Relative Likelihood	Likelihood
1	gm-AEJA	1	49.7903	5.18	941.4077	-0.6	46.3636	1.0	1.0
166	gm-AEJA=gm-AEJA (4-3)	2	19.5826	7.25	1864.8048	0.3	18.2349	1.0	0.215
2	gm(Anh)-AEJA	1	6.8819	7.93	921.3815	0.4	6.4083	1.0	0.06408
3	gm-AEJ	1	4.0663	4.56	870.3706	-0.7	3.7864	1.0	0.03786
37	gm-AEJA=gm(Anh)-AEJA (4-3)	2	3.0311	9.72	1844.7786	0.4	2.8225	1.0	0.02971
167	gm-AEJA=gm-AEJA=gm-AEJA (4-3, 4-3)	3	2.9071	8.57	2788.202	0.2	2.707	1.0	0.08454
4	l-AEJA	1	2.6432	4.79	533.2333	0.5	2.4613	1.0	0.02461
38	gm-AEJA=AEJA (4-3)	2	1.9094	5.94	1384.6093	0.7	1.778	1.0	0.0008767
5	g(DeAc)mgm-AEJA	1	1.3851	5.44	1377.577	0.5	1.2898	1.0	0.0129
39	gm-AEJA=l-AEJA (4-3)	2	1.3085	7.41	1456.6304	0.1	1.2184	1.0	0.01141
40	g(DeAc)m-AEJA	1	0.9627	4.88	899.3971	0.6	0.8964	1.0	0.008964
107	gm-AEJA=gm-AEJA=gm(Anh)-AEJA (4-3, 4-3)	3	0.8657	10.7	2768.1771	0.0	0.8061	1.0	0.01309
6	gm(Anh)-AEJ	1	0.8566	6.82	850.3444	0.6	0.7976	1.0	0.002426
108	gm-AEJA=g(DeAc)mgm-AEJA (4-3)	2	0.4017	7.24	2300.9741	-0.7	0.3741	1.0	0.00598
7	gmgm-AEJA	1	0.3006	6.14	1419.5876	1.1	0.2799	1.0	0.002799
8	gm	1	0.2912	2.87	498.2061	0.6	0.2712	1.0	0.002712
9	AEJA	1	0.2031	1.96	461.2122	0.3	0.1891	1.0	0.001891
41	gm-AEJA=g(DeAc)m-AEJA (4-3)	2	0.1594	7.01	1822.7956	0.5	0.1484	1.0	0.004156
42	gm(Anh)-AEJA=gm(Anh)-AEJA (4-3)	2	0.1511	12.17	1824.7571	-1.1	0.1407	1.0	0.004107
110	gm-AEJA=gm-AEJA=AEJA (4-3, 4-3)	3	0.1494	7.5	2308.0078	0.3	0.1391	1.0	0.008243
43	AEJA=gm(Anh)-AEJA (4-3)	2	0.1416	8.34	1364.5831	2.0	0.1319	1.0	0.0001212
173	gm-AEJA=gmgm-AEJA (4-3)	2	0.1267	7.92	2342.9847	0.0	0.118	1.0	0.001298
111	gm-AEJA=gm(Anh)-AEJA=gm(Anh)-AEJA (4-3, 4-3)	3	0.1203	12.57	2748.1495	1.4	0.112	1.0	0.0006523
175	gm-AEJA=gm-AEJA=gm-AEJA=gm-AEJA (4-3, 4-3, 4-3)	4	0.1028	9.41	3711.5991	1.0	0.0957	1.0	0.01255
10	AEJ	1	0.0959	1.96	390.1751	0.2	0.0893	1.0	7.16e-5
11	g(DeAc)mgm(Anh)-AEJA	1	0.0822	7.93	1357.5508	-0.1	0.0765	1.0	0.000765
113	gm-AEJA=gm-AEJA=l-AEJA (4-3, 4-3)	3	0.0809	8.88	2380.0289	0.6	0.0753	1.0	0.005649
177	gm-AEJA=gm-AEJA=gm-AEJA=gm(Anh)-AEJA (4-3, 4-3, 4-3)	4	0.0805	11.22	3691.5841	-1.3	0.075	1.0	1.391e-5
12	l-AEJ	1	0.0727	3.25	462.1962	0.2	0.0677	1.0	0.0009319
13	g(DeAc)mgm-AEJ	1	0.0716	4.89	1306.5399	0.6	0.0667	1.0	0.0004884
114	gm-AEJA=AEJA=gm(Anh)-AEJA (4-3, 4-3)	3	0.0659	9.66	2287.9802	-0.5	0.0614	1.0	0.0006115
46	g(DeAc)mgm-AEJA=g(DeAc)mgm-AEJA (4-3)	2	0.0649	7.09	2737.1448	0.4	0.0604	1.0	0.0001664
14	gmgm(Anh)-AEJA	1	0.062	5.46	1399.5614	-1.7	0.0577	1.0	0.000577
49	gm-AEJA=g(DeAc)mgm(Anh)-AEJA (4-3)	2	0.059	9.59	2280.9493	0.0	0.0549	1.0	0.0003547
48	gm-AEJA=AEJ (4-3)	2	0.0515	5.83	1313.5722	1.5	0.0562	0.8526	0.000414
51	gm-AEJA=gmgm(Anh)-AEJA (4-3)	2	0.0462	10.3	2322.9585	0.9	0.043	1.0	0.0002675
52	gm-AEJA=gm-AEJQ (4-3)	2	0.0457	6.92	1921.8276	0.3	0.0426	1.0	3.987e-5
115	gm-AEJA=gm-AEJA=g(DeAc)mgm-AEJA (4-3, 4-3)	3	0.0435	8.48	3224.3726	0.9	0.0405	1.0	0.001734
53	l-AEJA=gm(Anh)-AEJA (4-3)	2	0.0416	10.18	1436.6042	1.1	0.0387	1.0	0.001577
54	AEJA=l-AEJA (4-3)	2	0.0416	5.83	976.4349	1.3	0.0387	1.0	4.654e-5
15	g(DeAc)m-AEJ	1	0.0359	4.37	828.36	0.6	0.0334	1.0	0.0003394
16	gm-AEJS	1	0.0357	4.59	957.4026	0.2	0.0332	1.0	0.000332
17	gmgm	1	0.0346	5.2	976.386	-0.6	0.0322	1.0	7.591e-6
18	gmgm-AEJ	1	0.0326	5.67	1348.5505	-0.9	0.0304	1.0	0.000106
56	l-AEJA=g(DeAc)mgm-AEJA (4-3)	2	0.0307	7.79	1892.7998	2.0	0.0286	1.0	0.0003175
120	gm-AEJA=gm-AEJA=g(DeAc)m-AEJA (4-3, 4-3)	3	0.0275	8.34	2746.1928	1.5	0.0256	1.0	0.000688
22	g(DeAc)mgm	1	0.0223	4.62	934.3754	-0.3	0.0208	1.0	3.498e-5
24	g(DeAc)m	1	0.02	2.09	456.1955	1.0	0.0186	1.0	2.431e-5
125	gm-AEJA=l-AEJA=gm(Anh)-AEJA (4-3, 4-3)	3	0.0183	11.18	2360.0014	1.6	0.017	1.0	0.0001794
185	gm-AEJA=gm-AEJA=gm(Anh)-AEJA=gm(Anh)-AEJA (4-3, 4-3, 4-3)	4	0.0183	12.9	3671.5467	1.5	0.017	1.0	0.0005193
126	gm-AEJA=gm-AEJA=g(DeAc)mgm(Anh)-AEJA (4-3, 4-3)	3	0.0179	10.51	3204.3464	0.4	0.0167	1.0	0.0002545
26	gm-AEJR	1	0.0172	15.85	1026.4717	-1.6	0.016	1.0	0.00016
61	gm-AEJA=gm-AEJA (4-3)	2	0.0166	8.27	1864.8062	1.0	0.0155	1.0	0.215
63	gm-AEJA=gm-AEJS (4-3)	2	0.0157	6.73	1880.8011	0.1	0.0146	1.0	0.0001539
67	AEJA=g(DeAc)mgm-AEJA (4-3)	2	0.0134	5.98	1820.7786	0.9	0.0125	1.0	2.439e-5
27	g(DeAc)mgm(Anh)-AEJ	1	0.0122	6.89	1286.5137	1.0	0.0114	1.0	2.897e-5
71	g(DeAc)mgm-AEJA=g(DeAc)mgm(Anh)-AEJA (4-3)	2	0.0122	9.5	2717.1186	0.8	0.0114	1.0	9.867e-6
129	gm-AEJA=gm-AEJA=gmgm(Anh)-AEJA (4-3, 4-3)	3	0.012	11.14	3246.357	1.3	0.0112	1.0	0.0001994
57	gm-AEJA=gm-AEJ (4-3)	2	0.0111	6.81	1793.7691	0.1	0.0207	0.5	0.01756
57	gm-AEJ=gm-AEJA (3-3)	2	0.0111	6.81	1793.7691	0.1	0.0207	0.5	0.01756
28	gm-AEJG	1	0.011	4.69	927.3921	0.4	0.0102	1.0	0.000102
131	gm-AEJA=AEJA=AEJA (4-3, 4-3)	3	0.011	6.33	1827.8109	1.2	0.0102	1.0	1.484e-5
30	g(DeAc)m(Anh)-AEJA	1	0.0104	5.43	879.3709	-0.2	0.0097	1.0	9.7e-5
76	gm-AEJA=g(DeAc)m(Anh)-AEJA (4-3)	2	0.0103	9.3	1802.7694	0.4	0.0096	1.0	4.497e-5
62	gm-AEJA=gm(Anh)-AEJ (4-3)	2	0.01	9.21	1773.7415	0.5	0.0154	0.6038	0.003698
68	gm-AEJ=l-AEJA (3-3)	2	0.0099	6.92	1385.5933	0.5	0.0123	0.7481	0.0009319
31	gm-AEJQ	1	0.0092	4.99	998.4292	-0.2	0.0086	1.0	8.6e-5
48	gm-AEJ=AEJA (3-3)	2	0.0089	5.83	1313.5722	1.5	0.0562	0.1474	7.16e-5
134	gm(Anh)-AEJA=gm(Anh)-AEJA=gm(Anh)-AEJA (4-3, 4-3)	3	0.0087	14.36	2728.1233	1.0	0.0081	1.0	9.016e-5
135	gm-AEJA=gm-AEJA=gm-AEJQ (4-3, 4-3)	3	0.0084	8.24	2845.2248	1.5	0.0078	1.0	0.0001975
204	gm-AEJA=gm-AEJA=gm-AEJA=AEJA (4-3, 4-3, 4-3)	4	0.0082	8.62	3231.4036	-0.1	0.0076	1.0	0.0006449
207	gm-AEJA=gm-AEJA=AEJA=gm(Anh)-AEJA (4-3, 4-3, 4-3)	4	0.0079	10.48	3211.3774	1.2	0.0074	1.0	0.0002847
35	gmgm(Anh)-AEJ	1	0.0077	7.6	1328.5242	1.2	0.0072	1.0	2.185e-5
139	AEJA=g(DeAc)m-AEJA (4-3)	2	0.0076	5.62	1342.5988	0.4	0.0071	1.0	1.695e-5
87	gm-AEJ=gm-AEJ (3-3)	2	0.0072	6.5	1722.7319	-0.1	0.0067	1.0	0.001434
140	AEJA=gm(Anh)-AEJA=gm(Anh)-AEJA (4-3, 4-3)	3	0.0071	11.72	2267.954	0.5	0.0066	1.0	2.661e-6
62	gm-AEJ=gm(Anh)-AEJA (3-3)	2	0.0066	9.21	1773.7415	0.5	0.0154	0.3962	0.002426
144	gm-AEJA=gm-AEJA=gmgm-AEJA (4-3, 4-3)	3	0.0066	9.05	3266.3931	-1.5	0.0061	1.0	0.0005471
88	gm-AEJA=gm-AEJG (4-3)	2	0.0064	6.73	1850.7905	0.5	0.0064	0.9356	4.729e-5
145	gm-AEJA=gm-AEJA=g(DeAc)m(Anh)-AEJA (4-3, 4-3)	3	0.0063	10.47	2726.1665	1.2	0.0059	1.0	4.451e-5
92	l-AEJA=g(DeAc)m-AEJA (4-3)	2	0.0059	7.08	1414.6212	0.1	0.0055	1.0	0.0002206
147	gm-AEJA=l-AEJA=g(DeAc)mgm-AEJA (4-3, 4-3)	3	0.0059	9.01	2816.1982	1.3	0.0055	1.0	0.0001326
96	gm-AEJ=gm(Anh)-AEJ (3-3)	2	0.0048	7.63	1702.7044	1.4	0.0045	1.0	0.000302
97	gm(Anh)-AEJA=gmgm(Anh)-AEJA (4-3)	2	0.0045	12.47	2302.9323	0.5	0.0042	1.0	3.698e-5
98	gm-AEJ=l-AEJ (3-3)	2	0.0042	6.49	1314.5562	0.6	0.0039	1.0	2.563e-5
219	gm-AEJA=gm-AEJA=gmgm(Anh)-AEJA (4-3, 4-3)	3	0.0041	8.47	3246.3556	0.2	0.0038	1.0	0.0001994
220	gm-AEJA=gm-AEJA=gm-AEJA=g(DeAc)mgm-AEJA (4-3, 4-3, 4-3)	4	0.004	9.28	4147.7684	1.2	0.0037	1.0	0.0001878
101	gm-AEJ=gm-AEJR (3-3)	2	0.0039	7.73	1878.8205	2.8	0.0036	1.0	6.058e-6
221	gm-AEJA=gm-AEJA=gm-AEJA=g(DeAc)mgm(Anh)-AEJA (4-3, 4-3, 4-3)	4	0.0039	11.01	4127.7534	-0.9	0.0036	1.0	7.743e-5
102	l-AEJA=gmgm(Anh)-AEJA (4-3)	2	0.0037	7.78	1914.7841	0.9	0.0034	1.0	1.42e-5
103	AEJA=AEJA (4-3)	2	0.0034	4.53	904.4138	-0.6	0.0032	1.0	3.576e-6
104	gmgm-AEJA=AEJA (4-3)	2	0.0034	6.73	1862.7892	-0.1	0.0032	1.0	5.293e-6
158	g(DeAc)m-AEJA=g(DeAc)mgm-AEJA (4-3)	2	0.0034	6.98	2258.9636	-0.1	0.0032	1.0	0.0001156
159	AEJA=AEJA=gm(Anh)-AEJA (4-3, 4-3)	3	0.0034	8.43	1807.7847	1.2	0.0032	1.0	2.494e-6
68	gm-AEJA=l-AEJ (4-3)	2	0.0033	6.92	1385.5933	0.5	0.0123	0.2519	0.0003139
161	gm-AEJA=gmgm-AEJA=AEJA (4-3, 4-3)	3	0.0032	8.46	2786.1877	2.2	0.003	1.0	1.484e-5
163	gm-AEJA=gm-AEJA=gm(Anh)-AEJA (4-3, 4-3)	3	0.0032	8.22	2768.1771	1.6	0.003	1.0	0.01309
165	gm-AEJA=AEJA=l-AEJA (4-3, 4-3)	3	0.0027	7.62	1899.8321	1.2	0.0025	1.0	0.0001794
88	gm-AEJ=gm-AEJQ (3-3)	2	0.0004	6.73	1850.7905	0.5	0.0064	0.06442	3.256e-6
