## Supplementary material for "Rhizobial enzyme reveals pH-driven catalytic switching and ʟ-amino acid incorporation by ʟ,ᴅ-transpeptidases": File S1. Muropeptide Quantifications: Ldt13.2.csv

Match	Structure	Oligo State	Corrected Abundance (%)	Consolidated RT (min)	Consolidated Theo (Da)	Consolidated Delta (ppm)	Raw Abundance (%)	Relative Likelihood	Likelihood
1	gm-AEJA	1	33.0483	5.14	941.4077	-1.4	30.8324	1.0	1.0
2	g(DeAc)m-AEJA	1	18.4415	4.82	899.3971	-0.6	17.205	1.0	4.9e-5
174	gm-AEJA=gm-AEJA (4-3)	2	11.7268	7.25	1864.8048	-0.0	10.9405	1.0	0.09506
3	gm(Anh)-AEJA	1	7.186	7.94	921.3815	-0.4	6.7042	1.0	0.06704
4	l-AEJA	1	5.7864	4.72	533.2333	-0.4	5.3984	1.0	0.05398
45	gm-AEJA=AEJA (4-3)	2	3.6304	5.92	1384.6093	-0.1	3.387	1.0	0.0009617
106	gm-AEJA=g(DeAc)m-AEJA (4-3)	2	2.5857	7.0	1822.7943	-0.3	2.4123	1.0	1.511e-5
46	gm-AEJA=gm(Anh)-AEJA (4-3)	2	2.4851	9.74	1844.7786	-0.0	2.3185	1.0	0.02067
47	gm-AEJA=l-AEJA (4-3)	2	1.9461	7.39	1456.6304	0.1	1.8156	1.0	0.01664
5	gm-AEJ	1	1.8971	4.47	870.3706	-0.8	1.7699	1.0	0.0177
175	gm-AEJA=gm-AEJA=gm-AEJA (4-3, 4-3)	3	1.6415	8.58	2788.202	0.0	1.5314	1.0	0.03373
6	gmgm-AEJA	1	1.287	6.11	1419.5876	0.4	1.2007	1.0	0.01201
7	gm(Anh)-AEJ	1	0.9675	6.8	850.3444	-0.2	0.9026	1.0	0.001187
8	g(DeAc)mgm-AEJA	1	0.9512	5.43	1377.577	-0.4	0.8874	1.0	0.008874
178	gm-AEJA=gm-AEJA=gm(Anh)-AEJA (4-3, 4-3)	3	0.6035	10.71	2768.1758	0.1	0.563	1.0	0.007148
10	gm	1	0.5784	2.91	498.2061	-0.2	0.5396	1.0	0.005396
108	gm-AEJA=gm-AEJA=g(DeAc)m-AEJA (4-3, 4-3)	3	0.3578	8.34	2746.1928	-0.1	0.3338	1.0	0.007438
11	AEJA	1	0.3343	1.99	461.2122	-0.5	0.3119	1.0	0.003119
180	gm-AEJA=gmgm-AEJA (4-3)	2	0.3212	7.96	2342.9847	-0.8	0.2997	1.0	0.003702
48	AEJA=gm(Anh)-AEJA (4-3)	2	0.2963	8.35	1364.5831	0.2	0.2764	1.0	0.0002091
109	gm-AEJA=gm-AEJA=AEJA (4-3, 4-3)	3	0.2579	7.52	2308.0078	-0.3	0.2406	1.0	0.01044
110	gm-AEJA=g(DeAc)m(Anh)-AEJA (4-3)	2	0.2271	9.45	1802.7681	0.2	0.2119	1.0	0.0002205
50	AEJA=l-AEJA (4-3)	2	0.2015	5.82	976.4349	0.3	0.188	1.0	0.0001684
111	l-AEJA=g(DeAc)m-AEJA (4-3)	2	0.199	7.08	1414.6199	-0.2	0.1857	1.0	2.645e-6
112	gm-AEJA=g(DeAc)mgm-AEJA (4-3)	2	0.1755	7.26	2300.9741	-1.5	0.1637	1.0	0.002736
182	gm(Anh)-AEJA=gm(Anh)-AEJA (4-3)	2	0.1746	12.18	1824.7524	0.9	0.1629	1.0	0.004495
12	AEJ	1	0.1361	1.99	390.1751	-0.6	0.127	1.0	5.52e-5
114	gm-AEJA=gm-AEJA=l-AEJA (4-3, 4-3)	3	0.1238	8.89	2380.0289	0.6	0.1155	1.0	0.005598
13	l-AEJ	1	0.1217	3.3	462.1962	-0.2	0.1135	1.0	0.0009555
115	gm-AEJA=AEJA=gm(Anh)-AEJA (4-3, 4-3)	3	0.1107	9.64	2287.9802	-0.6	0.1033	1.0	0.0008522
116	gm-AEJA=gm(Anh)-AEJA=gm(Anh)-AEJA (4-3, 4-3)	3	0.1036	12.58	2748.1495	0.7	0.0967	1.0	0.0005023
52	l-AEJA=gm(Anh)-AEJA (4-3)	2	0.0928	10.2	1436.6042	0.5	0.0866	1.0	0.003619
187	gm-AEJA=gm-AEJA=g(DeAc)m(Anh)-AEJA (4-3, 4-3)	3	0.0923	10.48	2726.1652	-0.1	0.0861	1.0	0.0006533
14	gmgm(Anh)-AEJA	1	0.0817	8.71	1399.5614	0.7	0.0762	1.0	0.000762
54	gm-AEJA=AEJ (4-3)	2	0.0796	5.8	1313.5722	0.6	0.0847	0.8764	0.0003916
55	gm-AEJA=gmgm(Anh)-AEJA (4-3)	2	0.078	10.29	2322.9585	0.3	0.0728	1.0	0.0002349
15	g(DeAc)m(Anh)-AEJA	1	0.0766	5.38	879.3709	-0.2	0.0715	1.0	0.000715
190	gm-AEJA=gm-AEJA=gm-AEJA=gm-AEJA (4-3, 4-3, 4-3)	4	0.0681	9.42	3711.5991	0.3	0.0635	1.0	0.004722
16	gm-AEJS	1	0.0668	4.53	957.4026	-0.8	0.0623	1.0	0.000623
17	g(DeAc)mgm(Anh)-AEJA	1	0.0635	7.93	1357.5508	-0.9	0.0592	1.0	0.000592
18	gmgm-AEJ	1	0.0632	5.44	1348.5505	-0.8	0.059	1.0	0.0002125
19	gmgm	1	0.0614	5.22	976.386	-1.6	0.0573	1.0	6.479e-5
20	g(DeAc)mgm-AEJ	1	0.054	4.85	1306.5399	-0.9	0.0504	1.0	0.0001571
193	gm-AEJA=gm-AEJA=gm-AEJA=gm(Anh)-AEJA (4-3, 4-3, 4-3)	4	0.0531	11.26	3691.5729	0.4	0.0495	1.0	0.001736
23	gm-AEJQ	1	0.0484	4.95	998.4292	-1.1	0.0452	1.0	0.000452
122	gm-AEJA=g(DeAc)mgm(Anh)-AEJA (4-3)	2	0.0387	9.55	2280.9479	0.1	0.0361	1.0	0.0001825
58	l-AEJA=l-AEJA (4-3)	2	0.0374	7.54	1048.456	0.1	0.0349	1.0	0.002914
196	gm-AEJA=gm-AEJQ (4-3)	2	0.0352	6.92	1921.8263	-0.4	0.0328	1.0	0.0001394
59	gm-AEJ=gm-AEJV (3-3)	2	0.0346	9.31	1821.8004	-0.1	0.0323	1.0	3.699e-6
123	gm-AEJA=gm-AEJA=g(DeAc)mgm-AEJA (4-3, 4-3)	3	0.0324	8.48	3224.3726	0.0	0.0302	1.0	0.0005047
124	gm-AEJA=gm-AEJA=gmgm-AEJA (4-3, 4-3)	3	0.032	9.04	3266.3832	1.4	0.0299	1.0	0.000924
62	gm-AEJA=gm-AEJA (4-3)	2	0.0305	8.26	1864.8062	0.5	0.0285	1.0	0.09506
24	g(DeAc)mgm	1	0.0288	4.54	934.3754	-0.5	0.0269	1.0	4.788e-5
126	gm-AEJA=l-AEJA=gm(Anh)-AEJA (4-3, 4-3)	3	0.0285	11.16	2360.0014	1.0	0.0266	1.0	0.000267
65	gmgm-AEJA=AEJA (4-3)	2	0.0265	6.7	1862.7892	0.8	0.0247	1.0	3.745e-5
26	l-AEJN	1	0.0247	4.53	576.2391	-0.4	0.023	1.0	4.103e-6
127	gm-AEJA=gm-AEJA=gmgm(Anh)-AEJA (4-3, 4-3)	3	0.0243	11.13	3246.357	0.8	0.0227	1.0	0.0002245
66	l-AEJA=g(DeAc)mgm-AEJA (4-3)	2	0.0242	7.8	1892.7998	1.0	0.0226	1.0	0.0004791
199	gm-AEJA=l-AEJA=g(DeAc)m-AEJA (4-3, 4-3)	3	0.024	8.64	2338.017	-0.7	0.0224	1.0	0.0005726
27	gm-AEJV	1	0.0224	8.29	969.439	0.4	0.0209	1.0	0.000209
129	gm-AEJA=AEJA=AEJA (4-3, 4-3)	3	0.0224	6.32	1827.8109	0.6	0.0209	1.0	4.841e-5
195	gm-AEJA=gm-AEJ (4-3)	2	0.022	6.8	1793.7677	-0.1	0.041	0.5	0.005457
195	gm-AEJ=gm-AEJA (3-3)	2	0.022	6.8	1793.7677	-0.1	0.041	0.5	0.005457
200	gm-AEJA=gm-AEJA=gm-AEJA=g(DeAc)m-AEJA (4-3, 4-3, 4-3)	4	0.022	9.22	3669.5885	0.2	0.0205	1.0	0.001029
64	gm-AEJA=gm(Anh)-AEJ (4-3)	2	0.0189	8.1	1773.7415	1.0	0.0252	0.7011	0.002783
205	gm-AEJA=gm-AEJA=gm(Anh)-AEJA=gm(Anh)-AEJA (4-3, 4-3, 4-3)	4	0.0187	12.94	3671.5467	0.6	0.0174	1.0	2.497e-5
67	AEJA=g(DeAc)mgm-AEJA (4-3)	2	0.0181	5.99	1820.7786	-0.0	0.0169	1.0	2.768e-5
207	gmgm-AEJA=gmgm-AEJA=AEJA (4-3, 4-3)	3	0.018	7.94	3264.3662	-0.4	0.0168	1.0	2.966e-6
206	gm-AEJA=gm-AEJA=AEJA=gm(Anh)-AEJA (4-3, 4-3, 4-3)	4	0.018	10.48	3211.3774	-0.2	0.0168	1.0	0.0003185
69	gm-AEJA=gm-AEJS (4-3)	2	0.0177	6.69	1880.8011	-0.3	0.0165	1.0	0.0001921
209	g(DeAc)mgm-AEJA=g(DeAc)mgm-AEJA (4-3)	2	0.0174	7.22	2737.1435	-1.1	0.0162	1.0	7.875e-5
31	g(DeAc)mgm(Anh)-AEJ	1	0.0171	6.89	1286.5137	-0.3	0.016	1.0	1.048e-5
70	AEJA=AEJA (4-3)	2	0.0168	4.36	904.4138	-0.1	0.0157	1.0	9.728e-6
32	gm-AEJT	1	0.0164	6.73	971.4196	-0.4	0.0153	1.0	0.000153
132	gm(Anh)-AEJA=gm(Anh)-AEJA=gm(Anh)-AEJA (4-3, 4-3)	3	0.0151	14.36	2728.1233	0.3	0.0141	1.0	0.0001092
213	gm-AEJA=gm-AEJA=gm-AEJA=AEJA (4-3, 4-3, 4-3)	4	0.0149	8.61	3231.4036	0.1	0.0139	1.0	0.0007418
34	gm-AEJR	1	0.0143	15.82	1026.4717	-1.8	0.0133	1.0	0.000133
35	l-AEJV	1	0.0143	13.05	561.2646	0.9	0.0133	1.0	1.128e-5
134	gm-AEJA=gm(Anh)-AEJA=gmgm(Anh)-AEJA (4-3, 4-3)	3	0.0138	13.07	3226.3294	0.3	0.0129	1.0	2.22e-5
135	AEJA=gm(Anh)-AEJA=gm(Anh)-AEJA (4-3, 4-3)	3	0.0137	11.72	2267.954	-0.2	0.0128	1.0	5.081e-6
74	AEJ=AEJ (3-3)	2	0.0134	10.48	762.3396	-0.5	0.0125	1.0	1.613e-6
216	gm-AEJA=gm-AEJA=gm-AEJA=g(DeAc)m(Anh)-AEJA (4-3, 4-3, 4-3)	4	0.0128	11.03	3649.5623	0.7	0.0119	1.0	0.0002655
137	gm-AEJA=AEJA=l-AEJA (4-3, 4-3)	3	0.012	7.76	1899.8321	1.0	0.0112	1.0	0.0005796
217	gm-AEJA=AEJA=g(DeAc)m(Anh)-AEJA (4-3, 4-3)	3	0.0119	9.29	2245.9697	-0.4	0.0111	1.0	2.127e-5
37	gmgm(Anh)-AEJ	1	0.0115	7.57	1328.5242	0.5	0.0107	1.0	1.349e-5
54	gm-AEJ=AEJA (3-3)	2	0.0112	5.8	1313.5722	0.6	0.0847	0.1236	5.52e-5
139	gm-AEJA=gm-AEJA=g(DeAc)mgm(Anh)-AEJA (4-3, 4-3)	3	0.011	10.55	3204.3464	-0.0	0.0103	1.0	0.0001113
78	gmgm-AEJA=l-AEJA (4-3)	2	0.0106	8.18	1934.8103	1.6	0.0099	1.0	0.0006482
79	gm-AEJH	1	0.0104	11.26	1007.4295	1.7	0.0097	1.0	9.7e-5
81	AEJA=gmgm(Anh)-AEJA (4-3)	2	0.0099	8.96	1842.763	1.3	0.0092	1.0	2.377e-6
75	gm-AEJ=l-AEJA (3-3)	2	0.0094	6.86	1385.5933	-0.8	0.012	0.7319	0.0009555
223	gm-AEJA=gm-AEJA=gm-AEJA=l-AEJA (4-3, 4-3, 4-3)	4	0.0092	10.0	3303.4247	0.0	0.0086	1.0	0.0003561
224	gm-AEJA=gm-AEJS (4-3)	2	0.0088	7.03	1880.7998	0.1	0.0082	1.0	0.0001921
142	gm-AEJA=gm(Anh)-AEJA=gm(Anh)-AEJA (4-3, 4-3)	3	0.0087	10.46	2748.143	1.0	0.0081	1.0	0.0005023
82	gm-AEJ=gm(Anh)-AEJ (3-3)	2	0.0086	7.61	1702.7044	-0.0	0.008	1.0	0.0001598
38	gm-AEJN	1	0.0081	6.38	984.4135	0.6	0.0076	1.0	7.6e-5
64	gm-AEJ=gm(Anh)-AEJA (3-3)	2	0.0081	8.1	1773.7415	1.0	0.0252	0.2989	0.001187
84	gm(Anh)-AEJA=gmgm(Anh)-AEJA (4-3)	2	0.0077	12.59	2302.9323	0.2	0.0072	1.0	5.109e-5
85	AEJA=g(DeAc)m(Anh)-AEJA (4-3)	2	0.0074	7.64	1322.5725	2.1	0.0069	1.0	2.23e-6
73	AEJA=AEJ (4-3)	2	0.0072	4.37	833.3767	-0.6	0.0134	0.5	3.961e-6
73	AEJ=AEJA (3-3)	2	0.0072	4.37	833.3767	-0.6	0.0134	0.5	3.961e-6
229	gm-AEJA=gm-AEJA=l-AEJA=gm(Anh)-AEJA (4-3, 4-3, 4-3)	4	0.0071	12.01	3283.3985	0.8	0.0066	1.0	8.201e-5
86	gm-AEJA=g(DeAc)mgm(Anh)-AEJA (4-3)	2	0.007	9.98	2280.9493	0.0	0.0065	1.0	0.0001825
232	gm-AEJA=gmgm-AEJA=AEJA (4-3, 4-3)	3	0.0069	8.07	2786.1863	-0.2	0.0064	1.0	7.616e-5
87	l-AEJA=l-AEJN (4-3)	2	0.0066	8.83	1091.4619	1.6	0.0062	1.0	1.242e-5
39	g(DeAc)m(Anh)-AEJ	1	0.0065	4.78	808.3338	-1.4	0.0061	1.0	1.265e-5
234	gm-AEJA=AEJA=gm(Anh)-AEJA=gm(Anh)-AEJA (4-3, 4-3, 4-3)	4	0.0064	12.33	3191.3512	0.9	0.006	1.0	3.947e-5
94	gmgm-AEJA=g(DeAc)mgm-AEJA (4-3)	2	0.0057	7.94	2779.154	-0.2	0.0053	1.0	0.0001066
159	AEJA=AEJA=gm(Anh)-AEJA (4-3, 4-3)	3	0.0054	8.44	1807.7847	0.7	0.005	1.0	8.621e-6
97	g(DeAc)m-AEJA	1	0.0053	5.64	899.3971	0.4	0.0049	1.0	4.9e-5
161	gm-AEJA=gm-AEJA=g(DeAc)m(Anh)-AEJA (4-3, 4-3)	3	0.0047	8.87	2726.1665	1.0	0.0044	1.0	0.0006533
163	gm-AEJA=gm-AEJA=gm-AEJQ (4-3, 4-3)	3	0.0045	8.25	2845.2248	0.9	0.0042	1.0	0.0001011
164	gm-AEJA=l-AEJA=l-AEJA (4-3, 4-3)	3	0.0045	9.22	1971.8532	-0.3	0.0042	1.0	0.0001076
166	AEJA=l-AEJA=gm(Anh)-AEJA (4-3, 4-3)	3	0.0044	10.07	1879.8058	0.7	0.0041	1.0	2.701e-6
242	AEJA=l-AEJA=g(DeAc)m-AEJA (4-3, 4-3)	3	0.0044	12.42	1857.8215	-2.3	0.0041	1.0	5.792e-6
101	gm-AEJA=gm-AEJV (4-3)	2	0.0042	9.55	1892.8375	-0.1	0.0039	1.0	6.444e-5
171	gm-AEJA=gm-AEJA=gm-AEJS (4-3, 4-3)	3	0.0035	8.12	2804.1982	1.0	0.0033	1.0	2.528e-5
248	gm-AEJA=gm-AEJA=g(DeAc)mgm(Anh)-AEJA (4-3, 4-3)	3	0.0035	11.07	3204.3464	1.2	0.0033	1.0	0.0001113
75	gm-AEJA=l-AEJ (4-3)	2	0.0034	6.86	1385.5933	-0.8	0.012	0.2681	0.0003499
42	gm(Anh)-AEJS	1	0.0034	12.84	937.3764	1.6	0.0032	1.0	4.177e-5
249	gm-AEJA=gm-AEJV (4-3)	2	0.0034	10.1	1892.8361	0.3	0.0032	1.0	6.444e-5
250	gm-AEJ=gm-AEJ (3-3)	2	0.0033	6.5	1722.7306	0.1	0.0031	1.0	0.0003133
152	gm-AEJA=gm-AEJA=gm-AEJ (4-3, 4-3)	3	0.0033	8.13	2717.1662	0.6	0.0061	0.5	6.321e-5
152	gm-AEJA=gm-AEJ=gm-AEJA (4-3, 3-3)	3	0.0033	8.13	2717.1662	0.6	0.0061	0.5	6.321e-5
43	gm-AEJG	1	0.0032	4.63	927.3921	-0.2	0.003	1.0	3.0e-5
105	gm-AEJA=gm(Anh)-AEJS (4-3)	2	0.0021	8.71	1860.7735	1.5	0.002	1.0	9.866e-6
