## Supplementary material for "Rhizobial enzyme reveals pH-driven catalytic switching and ʟ-amino acid incorporation by ʟ,ᴅ-transpeptidases": File S1. Muropeptide Quantifications: Ldt13.3.csv

Match	Structure	Oligo State	Corrected Abundance (%)	Consolidated RT (min)	Consolidated Theo (Da)	Consolidated Delta (ppm)	Raw Abundance (%)	Relative Likelihood	Likelihood
1	gm-AEJA	1	48.7867	5.18	941.4077	-0.1	44.3238	1.0	1.0
35	gm-AEJA=gm-AEJA (4-3)	2	17.6184	7.26	1864.8062	0.2	16.0067	1.0	0.1965
2	gm(Anh)-AEJA	1	8.3475	7.92	921.3815	0.3	7.5839	1.0	0.07584
36	g(DeAc)m-AEJA	1	5.202	4.86	899.3971	0.6	4.7261	1.0	0.04726
37	gm-AEJA=gm(Anh)-AEJA (4-3)	2	3.1386	9.72	1844.7786	1.1	2.8515	1.0	0.03361
85	gm-AEJA=gm-AEJA=gm-AEJA (4-3, 4-3)	3	2.2944	8.57	2788.2033	0.1	2.0845	1.0	0.07095
3	gm-AEJ	1	2.073	4.55	870.3706	0.1	1.8834	1.0	0.01883
38	gm-AEJA=AEJA (4-3)	2	2.0144	5.91	1384.6093	0.7	1.8301	1.0	0.001053
4	g(DeAc)mgm-AEJA	1	1.6748	5.45	1377.577	1.1	1.5216	1.0	0.01522
39	gm-AEJA=g(DeAc)m-AEJA (4-3)	2	1.3324	6.98	1822.7956	0.2	1.2105	1.0	0.02095
5	l-AEJA	1	1.2947	4.8	533.2333	1.4	1.1763	1.0	0.01176
86	gm-AEJA=gm-AEJA=gm(Anh)-AEJA (4-3, 4-3)	3	0.7718	10.7	2768.1771	0.8	0.7012	1.0	0.01264
40	gm-AEJA=l-AEJA (4-3)	2	0.6454	7.42	1456.6304	1.1	0.5864	1.0	0.005214
6	gmgm-AEJA	1	0.5451	6.14	1419.5876	1.1	0.4952	1.0	0.004952
7	gm(Anh)-AEJ	1	0.5095	6.81	850.3444	0.7	0.4629	1.0	0.001428
8	gm	1	0.5004	2.91	498.2061	0.3	0.4546	1.0	0.004546
87	gm-AEJA=g(DeAc)mgm-AEJA (4-3)	2	0.3281	7.21	2300.9741	-0.6	0.2981	1.0	0.006744
11	AEJA	1	0.2614	1.98	461.2122	0.6	0.2375	1.0	0.002375
41	AEJ=AEJ (3-3)	2	0.2372	9.02	762.3396	0.8	0.2155	1.0	3.602e-6
12	AEJ	1	0.2089	3.86	390.1751	0.4	0.1898	1.0	4.473e-5
42	gm(Anh)-AEJA=gm(Anh)-AEJA (4-3)	2	0.1952	12.17	1824.7571	-1.1	0.1773	1.0	0.005752
90	gm-AEJA=gm-AEJA=g(DeAc)m-AEJA (4-3, 4-3)	3	0.1565	8.31	2746.1928	0.9	0.1422	1.0	0.005365
44	AEJA=gm(Anh)-AEJA (4-3)	2	0.1474	8.33	1364.5831	1.1	0.1339	1.0	0.0001801
16	g(DeAc)m-AEJ	1	0.1321	4.38	828.36	-0.3	0.12	1.0	0.0008901
93	gm-AEJA=gm-AEJA=AEJA (4-3, 4-3)	3	0.1168	7.49	2308.0078	0.2	0.1061	1.0	0.008112
122	gm-AEJA=gmgm-AEJA (4-3)	2	0.109	7.92	2342.9847	-0.1	0.099	1.0	0.002195
94	gm-AEJA=gm(Anh)-AEJA=gm(Anh)-AEJA (4-3, 4-3)	3	0.1049	12.59	2748.1495	1.1	0.0953	1.0	0.0007859
20	g(DeAc)mgm(Anh)-AEJA	1	0.0928	7.88	1357.5508	0.1	0.0843	1.0	0.000843
51	gmgm-AEJA=AEJA (4-3)	2	0.0895	8.04	1862.7892	1.0	0.0813	1.0	1.176e-5
52	g(DeAc)mgm-AEJA=g(DeAc)mgm-AEJA (4-3)	2	0.0862	7.08	2737.1448	0.4	0.0783	1.0	0.0002315
123	gm-AEJA=gm-AEJA=gm-AEJA=gm(Anh)-AEJA (4-3, 4-3, 4-3)	4	0.0849	11.25	3691.5729	1.1	0.0771	1.0	0.003108
126	gm-AEJA=gm-AEJA=gm-AEJA=gm-AEJA (4-3, 4-3, 4-3)	4	0.0736	9.43	3711.5991	1.4	0.0669	1.0	0.009239
55	l-AEJA=g(DeAc)mgm-AEJA (4-3)	2	0.0701	7.76	1892.7998	1.1	0.0637	1.0	0.000179
25	gm-AEJP	1	0.0609	13.26	967.4234	2.5	0.0553	1.0	0.000553
61	gm-AEJA=AEJ (4-3)	2	0.0585	5.84	1313.5722	1.2	0.056	0.9495	0.0008413
100	gm-AEJA=AEJA=gm(Anh)-AEJA (4-3, 4-3)	3	0.0577	9.61	2287.9802	0.6	0.0524	1.0	0.0005935
64	gm-AEJA=g(DeAc)mgm(Anh)-AEJA (4-3)	2	0.0542	9.56	2280.9493	0.8	0.0492	1.0	0.0003736
102	gm-AEJA=gm-AEJA=g(DeAc)mgm-AEJA (4-3, 4-3)	3	0.0495	8.44	3224.3726	1.3	0.045	1.0	0.001321
49	AEJA=AEJ (4-3)	2	0.0476	8.75	833.3767	1.7	0.0865	0.5	4.508e-6
49	AEJ=AEJA (3-3)	2	0.0476	8.75	833.3767	1.7	0.0865	0.5	4.508e-6
103	gm-AEJA=gm-AEJA=l-AEJA (4-3, 4-3)	3	0.0426	8.91	2380.0289	0.7	0.0387	1.0	0.002599
66	AEJA=g(DeAc)m-AEJA (4-3)	2	0.042	5.6	1342.6001	-0.2	0.0382	1.0	0.0001122
68	gm-AEJA=gmgm(Anh)-AEJA (4-3)	2	0.0397	10.28	2322.9585	1.3	0.0361	1.0	0.0001356
70	AEJ=l-AEJA (3-3)	2	0.0365	11.9	905.3978	1.6	0.0332	1.0	2.233e-5
28	gmgm(Anh)-AEJA	1	0.0337	8.6	1399.5614	0.5	0.0306	1.0	0.000306
29	g(DeAc)mgm-AEJ	1	0.0336	4.81	1306.5399	0.4	0.0305	1.0	0.0002866
80	l-AEJA=gm(Anh)-AEJA (4-3)	2	0.0261	10.18	1436.6042	1.2	0.0237	1.0	0.0008921
30	AEJP	1	0.0259	10.47	487.2278	1.4	0.0235	1.0	1.313e-6
83	g(DeAc)m-AEJA=g(DeAc)m-AEJA (4-3)	2	0.0242	6.54	1780.785	0.9	0.022	1.0	0.002234
33	g(DeAc)m	1	0.0189	1.82	456.1955	0.7	0.0172	1.0	0.0002148
34	l-AEJ	1	0.0186	3.28	462.1962	0.6	0.0169	1.0	0.0002215
71	gm-AEJA=gm-AEJ (4-3)	2	0.0178	6.81	1793.7691	-0.2	0.0323	0.5	0.008348
71	gm-AEJ=gm-AEJA (3-3)	2	0.0178	6.81	1793.7691	-0.2	0.0323	0.5	0.008348
61	gm-AEJ=AEJA (3-3)	2	0.0031	5.84	1313.5722	1.2	0.056	0.05049	4.473e-5
