## Supplementary material for "Rhizobial enzyme reveals pH-driven catalytic switching and ʟ-amino acid incorporation by ʟ,ᴅ-transpeptidases": File S1. Muropeptide Quantifications: Ldt14.1.csv

Match	Structure	Oligo State	Corrected Abundance (%)	Consolidated RT (min)	Consolidated Theo (Da)	Consolidated Delta (ppm)	Raw Abundance (%)	Relative Likelihood	Likelihood
1	gm-AEJA	1	43.7272	5.14	941.4077	-0.4	40.4837	1.0	1.0
50	gm-AEJA=gm-AEJA (4-3)	2	13.5051	7.27	1864.8062	0.4	12.5034	1.0	0.1639
2	g(DeAc)m-AEJA	1	10.2884	4.81	899.3971	0.2	9.5253	1.0	0.09525
51	gm-AEJA=AEJA (4-3)	2	5.6704	5.91	1384.6093	0.7	5.2498	1.0	0.003179
3	gm(Anh)-AEJA	1	4.7288	7.96	921.3815	0.7	4.378	1.0	0.04378
4	gm-AEJ	1	4.5975	4.46	870.3706	0.2	4.2565	1.0	0.04256
52	gm-AEJA=gm(Anh)-AEJA (4-3)	2	2.0095	9.74	1844.7786	0.8	1.8604	1.0	0.01772
53	gm-AEJA=g(DeAc)m-AEJA (4-3)	2	1.8639	6.99	1822.7956	0.1	1.7256	1.0	0.03856
5	gmgm-AEJA	1	1.8012	6.12	1419.5876	0.5	1.6676	1.0	0.01668
6	g(DeAc)mgm-AEJA	1	1.4857	5.42	1377.577	0.4	1.3755	1.0	0.01376
125	gm-AEJA=gm-AEJA=gm-AEJA (4-3, 4-3)	3	1.32	8.6	2788.2033	0.5	1.2221	1.0	0.05062
7	gm	1	0.9879	2.94	498.2061	0.4	0.9146	1.0	0.009146
8	gm(Anh)-AEJ	1	0.8849	6.8	850.3444	0.2	0.8193	1.0	0.001863
9	AEJA	1	0.8482	2.01	461.2122	0.5	0.7853	1.0	0.007853
11	l-AEJA	1	0.7236	4.72	533.2333	1.4	0.6699	1.0	0.006699
12	g(DeAc)m-AEJ	1	0.6079	4.27	828.36	0.4	0.5628	1.0	0.004054
126	gm-AEJA=gm-AEJA=gm(Anh)-AEJA (4-3, 4-3)	3	0.3521	10.71	2768.1771	0.4	0.326	1.0	0.007532
54	AEJA=gm(Anh)-AEJA (4-3)	2	0.3151	8.35	1364.5831	1.1	0.2917	1.0	0.0003438
127	gm-AEJA=g(DeAc)mgm-AEJA (4-3)	2	0.2908	7.27	2300.9741	-0.3	0.2692	1.0	0.005569
55	gm-AEJA=l-AEJA (4-3)	2	0.2821	7.4	1456.6304	1.1	0.2612	1.0	0.002712
56	AEJA=g(DeAc)m-AEJA (4-3)	2	0.2799	5.59	1342.6001	-0.1	0.2591	1.0	0.000748
128	gm-AEJA=gm-AEJA=AEJA (4-3, 4-3)	3	0.2559	7.53	2308.0078	0.4	0.2369	1.0	0.02125
15	AEJ	1	0.2537	4.36	390.1751	0.7	0.2349	1.0	0.0003343
16	gmgm	1	0.2296	5.21	976.386	-0.2	0.2126	1.0	0.0001525
129	gm-AEJA=gm-AEJA=g(DeAc)m-AEJA (4-3, 4-3)	3	0.1887	8.36	2746.1928	0.8	0.1747	1.0	0.006986
17	gmgm-AEJ	1	0.1739	5.44	1348.5505	0.3	0.161	1.0	0.0007098
57	gm-AEJA=AEJ (4-3)	2	0.1685	5.43	1313.5722	0.8	0.2108	0.7399	0.000951
59	gm-AEJA=gmgm-AEJA (4-3)	2	0.1485	7.96	2342.9861	-0.3	0.1375	1.0	0.006751
19	g(DeAc)mgm-AEJ	1	0.1431	4.84	1306.5399	0.2	0.1325	1.0	0.0005855
20	gmgm(Anh)-AEJA	1	0.133	8.71	1399.5614	0.9	0.1231	1.0	0.001231
131	gm-AEJA=AEJA=gm(Anh)-AEJA (4-3, 4-3)	3	0.1235	9.65	2287.9802	0.2	0.1143	1.0	0.001181
60	gm-AEJA=gmgm(Anh)-AEJA (4-3)	2	0.1221	10.27	2322.9585	0.8	0.113	1.0	0.0004984
188	gm(Anh)-AEJA=gm(Anh)-AEJA (4-3)	2	0.1125	12.18	1824.7524	1.2	0.1042	1.0	0.001917
61	g(DeAc)m-AEJA=g(DeAc)m-AEJA (4-3)	2	0.1123	6.66	1780.785	0.3	0.104	1.0	0.009073
25	g(DeAc)mgm(Anh)-AEJA	1	0.0841	7.93	1357.5508	0.1	0.0779	1.0	0.000779
28	g(DeAc)m	1	0.0684	1.83	456.1955	0.5	0.0633	1.0	0.0008712
64	gmgm-AEJA=AEJA (4-3)	2	0.0656	6.67	1862.7892	0.7	0.0607	1.0	0.000131
57	gm-AEJ=AEJA (3-3)	2	0.0592	5.43	1313.5722	0.8	0.2108	0.2601	0.0003343
66	gm-AEJA=g(DeAc)mgm(Anh)-AEJA (4-3)	2	0.0545	9.58	2280.9493	0.0	0.0505	1.0	0.0003154
137	gm-AEJA=gm(Anh)-AEJA=gm(Anh)-AEJA (4-3, 4-3)	3	0.0521	12.59	2748.1495	0.8	0.0482	1.0	0.0004218
31	g(DeAc)mgm	1	0.0474	4.55	934.3754	-0.1	0.0439	1.0	0.0001258
195	gm-AEJA=gm-AEJA=gm-AEJA=gm-AEJA (4-3, 4-3, 4-3)	4	0.0397	9.42	3711.5991	0.7	0.0368	1.0	0.004948
196	gm-AEJA=AEJA=g(DeAc)m-AEJA (4-3, 4-3)	3	0.0389	7.19	2265.9959	-0.6	0.036	1.0	0.001049
72	AEJA=g(DeAc)mgm-AEJA (4-3)	2	0.0369	5.96	1820.7786	0.7	0.0342	1.0	0.000108
74	g(DeAc)m-AEJA=g(DeAc)mgm-AEJA (4-3)	2	0.0359	7.01	2258.9649	0.0	0.0332	1.0	0.00131
140	gm-AEJA=AEJA=AEJA (4-3, 4-3)	3	0.034	6.31	1827.8109	0.8	0.0315	1.0	5.83e-5
78	AEJA=l-AEJA (4-3)	2	0.0319	5.82	976.4349	1.1	0.0295	1.0	5.261e-5
82	g(DeAc)mgm-AEJA=g(DeAc)mgm-AEJA (4-3)	2	0.0293	7.14	2737.1448	-0.2	0.0271	1.0	0.0001892
83	AEJ=AEJ (3-3)	2	0.0292	7.7	762.3396	0.9	0.027	1.0	5.518e-6
38	g(DeAc)mgm(Anh)-AEJ	1	0.0278	6.89	1286.5137	0.6	0.0257	1.0	3.316e-5
199	gm-AEJA=gm-AEJA=gm-AEJA=gm(Anh)-AEJA (4-3, 4-3, 4-3)	4	0.0274	11.24	3691.5729	0.9	0.0254	1.0	0.00132
39	gm-AEJS	1	0.027	4.91	957.4026	0.7	0.025	1.0	0.00025
40	gmgm(Anh)-AEJ	1	0.0268	7.6	1328.5242	0.7	0.0248	1.0	5.24e-5
91	gm-AEJ=g(DeAc)mgm(Anh)-AEJ (3-3)	2	0.022	22.81	2138.8737	2.8	0.0204	1.0	1.094e-5
150	gm-AEJA=gm-AEJA=g(DeAc)mgm-AEJA (4-3, 4-3)	3	0.0211	8.51	3224.3726	0.7	0.0195	1.0	0.00109
193	gm-AEJA=gm-AEJ (4-3)	2	0.0204	6.8	1793.7677	0.3	0.0377	0.5	0.01723
193	gm-AEJ=gm-AEJA (3-3)	2	0.0204	6.8	1793.7677	0.3	0.0377	0.5	0.01723
156	l-AEJA=g(DeAc)m-AEJA (4-3)	2	0.0199	7.11	1414.6199	0.1	0.0184	1.0	0.0006381
155	gm-AEJA=gm-AEJA=l-AEJA (4-3, 4-3)	3	0.0199	8.89	2380.0289	0.9	0.0184	1.0	0.001057
98	AEJA=gmgm(Anh)-AEJA (4-3)	2	0.018	8.96	1842.763	1.5	0.0167	1.0	9.667e-6
203	gm-AEJA=gm-AEJS (4-3)	2	0.0173	6.88	1880.7998	0.3	0.016	1.0	0.0001012
160	gm-AEJA=gm-AEJA=gmgm(Anh)-AEJA (4-3, 4-3)	3	0.017	11.14	3246.357	1.0	0.0157	1.0	0.0004575
102	AEJA=AEJA (4-3)	2	0.0156	4.35	904.4138	0.4	0.0144	1.0	6.167e-5
104	gm-AEJA=g(DeAc)mgm-AEJA (4-3)	2	0.0153	7.6	2300.9755	-0.0	0.0142	1.0	0.005569
81	AEJA=AEJ (4-3)	2	0.0149	8.76	833.3767	0.8	0.0276	0.5	1.845e-5
81	AEJ=AEJA (3-3)	2	0.0149	8.76	833.3767	0.8	0.0276	0.5	1.845e-5
165	gm-AEJA=g(DeAc)m-AEJA=g(DeAc)m-AEJA (4-3, 4-3)	3	0.0148	8.03	2704.1822	1.0	0.0137	1.0	0.000421
89	gm-AEJA=gm(Anh)-AEJ (4-3)	2	0.0145	8.12	1773.7415	0.6	0.0209	0.6403	0.003317
166	AEJA=AEJA=AEJA (4-3, 4-3)	3	0.014	10.56	1347.6154	-4.8	0.013	1.0	1.131e-6
210	gm-AEJA=gm-AEJA=g(DeAc)mgm(Anh)-AEJA (4-3, 4-3)	3	0.0137	10.53	3204.3464	1.1	0.0127	1.0	0.0002044
209	gm-AEJA=gm-AEJA=AEJA=gm(Anh)-AEJA (4-3, 4-3, 4-3)	4	0.0137	10.45	3211.3774	0.9	0.0127	1.0	0.0004627
110	gm-AEJ=gm-AEJ (3-3)	2	0.0127	6.35	1722.7319	-0.3	0.0118	1.0	0.001812
169	gmgm-AEJA=AEJ=AEJ (4-3, 3-3)	3	0.0127	14.82	2163.8988	4.1	0.0118	1.0	4.503e-6
171	AEJA=gm(Anh)-AEJA=gm(Anh)-AEJA (4-3, 4-3)	3	0.0124	11.61	2267.954	-0.0	0.0115	1.0	8.183e-6
113	gm-AEJ=gm(Anh)-AEJ (3-3)	2	0.0121	7.5	1702.7044	-0.1	0.0112	1.0	0.0003487
164	gm-AEJA=g(DeAc)mgm(Anh)-AEJ (4-3)	2	0.0115	15.41	2209.9108	-2.1	0.0141	0.7583	0.000104
114	gm(Anh)-AEJA=gmgm(Anh)-AEJA (4-3)	2	0.0104	12.6	2302.9323	1.2	0.0096	1.0	5.389e-5
116	l-AEJA=g(DeAc)mgm-AEJA (4-3)	2	0.0099	7.79	1892.7998	1.8	0.0092	1.0	9.214e-5
49	l-AEJ	1	0.0097	6.09	462.1962	0.6	0.009	1.0	0.0002851
117	l-AEJA=gm(Anh)-AEJA (4-3)	2	0.0097	10.17	1436.6042	0.5	0.009	1.0	0.0002933
219	gm-AEJA=gm-AEJA=gm-AEJA=g(DeAc)m-AEJA (4-3, 4-3, 4-3)	4	0.0082	9.22	3669.5885	1.2	0.0076	1.0	0.0007073
89	gm-AEJ=gm(Anh)-AEJA (3-3)	2	0.0081	8.12	1773.7415	0.6	0.0209	0.3597	0.001863
107	AEJ=gm(Anh)-AEJA (3-3)	2	0.0081	7.61	1293.546	1.2	0.0122	0.6151	0.0001028
181	AEJA=AEJA=gm(Anh)-AEJA (4-3, 4-3)	3	0.0068	8.78	1807.7847	0.9	0.0063	1.0	2.291e-5
107	AEJA=gm(Anh)-AEJ (4-3)	2	0.0051	7.61	1293.546	1.2	0.0122	0.3849	6.434e-5
164	gm-AEJ=g(DeAc)mgm(Anh)-AEJA (3-3)	2	0.0037	15.41	2209.9108	-2.1	0.0141	0.2417	3.316e-5
