## Supplementary material for "Rhizobial enzyme reveals pH-driven catalytic switching and ʟ-amino acid incorporation by ʟ,ᴅ-transpeptidases": File S1. Muropeptide Quantifications: Ldt14.2.csv

Match	Structure	Oligo State	Corrected Abundance (%)	Consolidated RT (min)	Consolidated Theo (Da)	Consolidated Delta (ppm)	Raw Abundance (%)	Relative Likelihood	Likelihood
1	gm-AEJA	1	35.9849	5.2	941.4077	-1.2	33.3066	1.0	1.0
2	g(DeAc)m-AEJA	1	22.7886	4.89	899.3971	-0.7	21.0925	1.0	1.4e-5
43	gm-AEJA=gm-AEJA (4-3)	2	10.6266	7.27	1864.8062	-0.4	9.8357	1.0	0.1109
3	gm(Anh)-AEJA	1	5.9105	7.95	921.3815	0.1	5.4706	1.0	0.05471
44	gm-AEJA=AEJA (4-3)	2	4.1713	5.94	1384.6093	-0.1	3.8608	1.0	0.001055
4	gm-AEJ	1	3.1864	4.59	870.3706	-0.9	2.9492	1.0	0.02949
110	gm-AEJA=g(DeAc)m-AEJA (4-3)	2	2.6411	7.01	1822.7943	0.1	2.4445	1.0	4.663e-6
45	gmgm-AEJA=AEJA (4-3)	2	1.8753	8.05	1862.7892	0.0	1.7357	1.0	4.511e-5
46	gm-AEJA=gm(Anh)-AEJA (4-3)	2	1.5734	9.73	1844.7786	0.4	1.4563	1.0	0.01822
5	gmgm-AEJA	1	1.5385	6.15	1419.5876	0.8	1.424	1.0	0.01424
6	g(DeAc)mgm-AEJA	1	1.5096	5.46	1377.577	0.1	1.3972	1.0	0.01397
8	l-AEJA	1	1.0425	4.84	533.2333	-0.4	0.9649	1.0	0.009649
9	gm(Anh)-AEJ	1	0.8644	6.83	850.3444	0.1	0.8001	1.0	0.001613
111	gm-AEJA=gm-AEJA=gm-AEJA (4-3, 4-3)	3	0.7243	8.57	2788.2033	-0.1	0.6704	1.0	7.394e-5
10	gm	1	0.6883	2.89	498.2061	-0.1	0.6371	1.0	0.006371
11	AEJA	1	0.3423	1.97	461.2122	-0.3	0.3168	1.0	0.003168
113	gm-AEJA=gmgm-AEJA=AEJA (4-3, 4-3)	3	0.3318	9.22	2786.1877	0.5	0.3071	1.0	0.005781
48	gm-AEJA=l-AEJA (4-3)	2	0.291	7.4	1456.6304	-0.0	0.2693	1.0	0.003214
181	gm-AEJA=gmgm-AEJA (4-3)	2	0.2854	7.92	2342.9847	-0.5	0.2642	1.0	0.004743
49	AEJA=gm(Anh)-AEJA (4-3)	2	0.2529	8.34	1364.5831	1.0	0.2341	1.0	0.0001733
114	gm-AEJA=gm-AEJA=gm(Anh)-AEJA (4-3, 4-3)	3	0.2379	10.73	2768.1771	0.2	0.2202	1.0	0.00485
115	gm-AEJA=g(DeAc)mgm-AEJA (4-3)	2	0.2175	7.27	2300.9741	-1.0	0.2013	1.0	0.004654
50	AEJA=g(DeAc)mgm-AEJA (4-3)	2	0.1965	7.77	1820.7786	1.0	0.1819	1.0	4.426e-5
116	gm-AEJA=gm-AEJA=g(DeAc)m-AEJA (4-3, 4-3)	3	0.193	8.34	2746.1928	0.8	0.1786	1.0	0.008142
51	AEJA=gmgm(Anh)-AEJA (4-3)	2	0.171	10.48	1842.763	0.3	0.1583	1.0	3.19e-6
117	gm-AEJA=g(DeAc)m(Anh)-AEJA (4-3)	2	0.1603	9.44	1802.7681	0.3	0.1484	1.0	0.0002188
183	gm-AEJA=gm-AEJA=AEJA (4-3, 4-3)	3	0.1407	7.53	2308.0065	-0.3	0.1302	1.0	0.01286
12	g(DeAc)mgm-AEJ	1	0.1234	4.92	1306.5399	-0.9	0.1142	1.0	0.0004121
13	gmgm-AEJ	1	0.1125	5.49	1348.5505	-0.7	0.1041	1.0	0.00042
14	gmgm(Anh)-AEJA	1	0.1088	8.7	1399.5614	1.3	0.1007	1.0	0.001007
15	AEJ	1	0.1022	1.98	390.1751	-0.4	0.0946	1.0	9.343e-5
187	gm(Anh)-AEJA=gm(Anh)-AEJA (4-3)	2	0.0841	12.17	1824.7524	1.2	0.0778	1.0	0.002993
17	g(DeAc)mgm(Anh)-AEJA	1	0.0779	7.92	1357.5508	-0.8	0.0721	1.0	0.000721
18	g(DeAc)m(Anh)-AEJA	1	0.071	5.43	879.3709	-0.4	0.0657	1.0	0.000657
19	gmgm	1	0.0688	5.21	976.386	-1.3	0.0637	1.0	9.072e-5
55	gm-AEJA=gmgm(Anh)-AEJA (4-3)	2	0.0646	10.29	2322.9585	0.6	0.0598	1.0	0.0003354
53	gm-AEJA=AEJ (4-3)	2	0.0621	5.83	1313.5722	1.2	0.0745	0.7713	0.0003151
190	gm-AEJA=AEJA=gmgm(Anh)-AEJA (4-3, 4-3)	3	0.0572	11.31	2766.1601	0.2	0.0529	1.0	0.0005272
121	gm-AEJA=AEJA=gm(Anh)-AEJA (4-3, 4-3)	3	0.0555	9.63	2287.9802	-0.2	0.0514	1.0	0.0007797
21	gm-AEJT	1	0.0498	6.75	971.4196	-0.5	0.0461	1.0	0.000461
122	gm-AEJA=AEJA=g(DeAc)mgm-AEJA (4-3, 4-3)	3	0.0438	8.96	2744.1771	1.3	0.0405	1.0	0.0006058
123	gm-AEJA=gm-AEJA=g(DeAc)m(Anh)-AEJA (4-3, 4-3)	3	0.0431	10.42	2726.1665	0.3	0.0399	1.0	0.0004943
22	gm-AEJS	1	0.0416	5.0	957.4026	-0.6	0.0385	1.0	0.000385
23	gm-AEJV	1	0.0408	8.32	969.439	0.8	0.0378	1.0	0.000378
56	AEJA=l-AEJA (4-3)	2	0.0408	5.86	976.4349	0.8	0.0378	1.0	3.057e-5
24	g(DeAc)mgm	1	0.0378	4.68	934.3754	-0.4	0.035	1.0	8.902e-5
25	l-AEJ	1	0.037	3.29	462.1962	-0.3	0.0342	1.0	0.0002846
127	gmgm-AEJA=AEJA=AEJA (4-3, 4-3)	3	0.0339	8.21	2305.9908	1.3	0.0314	1.0	2.264e-6
195	gm-AEJA=gm-AEJA=AEJA=gmgm(Anh)-AEJA (4-3, 4-3, 4-3)	4	0.0331	9.73	3689.5572	-0.1	0.0306	1.0	0.0001762
60	gm-AEJ=gm-AEJV (3-3)	2	0.0309	9.29	1821.8004	0.1	0.0286	1.0	1.115e-5
128	gm-AEJA=g(DeAc)mgm(Anh)-AEJA (4-3)	2	0.0306	9.58	2280.9479	0.3	0.0283	1.0	0.0002401
131	gm-AEJA=gm(Anh)-AEJA=gm(Anh)-AEJA (4-3, 4-3)	3	0.0292	12.59	2748.1495	0.4	0.027	1.0	0.0002591
28	g(DeAc)mgm(Anh)-AEJ	1	0.0251	6.93	1286.5137	-0.3	0.0232	1.0	2.126e-5
203	gm-AEJA=gm-AEJA (4-3)	2	0.024	7.79	1864.8048	-0.2	0.0222	1.0	0.1109
62	gm-AEJA=g(DeAc)m(Anh)-AEJA (4-3)	2	0.0226	7.77	1802.7694	0.3	0.0209	1.0	0.0002188
29	gm-AEJR	1	0.0209	15.79	1026.4717	-1.7	0.0193	1.0	0.000193
59	gm-AEJA=gm(Anh)-AEJ (4-3)	2	0.0194	8.11	1773.7415	-0.4	0.0288	0.6229	0.002665
136	gm-AEJA=AEJA=AEJA (4-3, 4-3)	3	0.0193	6.34	1827.8109	0.3	0.0179	1.0	5.296e-5
53	gm-AEJ=AEJA (3-3)	2	0.0184	5.83	1313.5722	1.2	0.0745	0.2287	9.343e-5
30	gmgm(Anh)-AEJ	1	0.0179	7.61	1328.5242	0.8	0.0166	1.0	2.97e-5
66	AEJA=AEJA (4-3)	2	0.0172	4.5	904.4138	-0.4	0.0159	1.0	1.004e-5
70	gm(Anh)-AEJA=gm(Anh)-AEJA (4-3)	2	0.0146	10.49	1824.7524	-0.3	0.0135	1.0	0.002993
212	g(DeAc)mgm-AEJA=g(DeAc)mgm-AEJA (4-3)	2	0.0145	7.11	2737.1435	-0.5	0.0134	1.0	0.0001952
137	gm-AEJA=gm-AEJA=g(DeAc)mgm-AEJA (4-3, 4-3)	3	0.0136	8.48	3224.3726	1.0	0.0126	1.0	0.0006705
32	gm-AEJN	1	0.0135	6.4	984.4135	0.7	0.0125	1.0	0.000125
138	gm-AEJA=gm-AEJA=gmgm-AEJA (4-3, 4-3)	3	0.0134	9.03	3266.3931	-1.3	0.0124	1.0	0.00088
217	gm-AEJA=gm-AEJA=gm-AEJA=gm-AEJA (4-3, 4-3, 4-3)	4	0.0125	9.61	3711.5991	0.4	0.0116	1.0	0.002233
219	gm-AEJA=gm-AEJA=gm-AEJA=gm(Anh)-AEJA (4-3, 4-3, 4-3)	4	0.012	11.26	3691.5729	0.8	0.0111	1.0	0.0007334
141	gm-AEJA=gm-AEJA=gmgm(Anh)-AEJA (4-3, 4-3)	3	0.0118	11.12	3246.357	0.9	0.0109	1.0	0.0001992
59	gm-AEJ=gm(Anh)-AEJA (3-3)	2	0.0117	8.11	1773.7415	-0.4	0.0288	0.3771	0.001613
74	gm-AEJA=gm-AEJS (4-3)	2	0.0112	6.69	1880.8011	-0.2	0.0104	1.0	0.0001282
75	gm-AEJ=gm(Anh)-AEJ (3-3)	2	0.0112	7.63	1702.7044	-0.3	0.0104	1.0	0.000236
205	gm-AEJA=gm-AEJ (4-3)	2	0.0111	6.82	1793.7677	-0.0	0.0205	0.5	0.009823
205	gm-AEJ=gm-AEJA (3-3)	2	0.0111	6.82	1793.7677	-0.0	0.0205	0.5	0.009823
220	gm-AEJA=gm-AEJV (4-3)	2	0.0106	9.51	1892.8361	0.3	0.0098	1.0	0.0001259
143	gm-AEJA=gm-AEJA=l-AEJA (4-3, 4-3)	3	0.0104	8.9	2380.0289	0.6	0.0096	1.0	0.0008969
78	l-AEJA=gm(Anh)-AEJA (4-3)	2	0.0103	10.2	1436.6042	0.9	0.0095	1.0	0.0005279
35	l-AEJV	1	0.0094	13.04	561.2646	1.4	0.0087	1.0	3.647e-6
224	gm-AEJA=gm-AEJA=gmgm-AEJA=AEJA (4-3, 4-3, 4-3)	4	0.009	9.96	3709.5835	0.8	0.0083	1.0	0.001023
225	gm-AEJA=AEJA=g(DeAc)m(Anh)-AEJA (4-3, 4-3)	3	0.0088	9.26	2245.9697	0.2	0.0081	1.0	1.998e-5
227	gm-AEJA=gm-AEJA=gm(Anh)-AEJA=gm(Anh)-AEJA (4-3, 4-3, 4-3)	4	0.0078	12.96	3671.5467	0.4	0.0072	1.0	1.599e-5
86	gmgm-AEJA=g(DeAc)mgm-AEJA (4-3)	2	0.0076	7.85	2779.154	0.6	0.007	1.0	0.000199
153	gm-AEJA=gm-AEJA=g(DeAc)mgm(Anh)-AEJA (4-3, 4-3)	3	0.0072	10.51	3204.3464	-0.1	0.0067	1.0	9.426e-5
230	gm-AEJA=gm-AEJS (4-3)	2	0.0071	7.09	1880.7998	-0.7	0.0066	1.0	0.0001282
37	gm-AEJG	1	0.0068	4.66	927.3921	-0.7	0.0063	1.0	6.3e-5
231	gm-AEJA=gm-AEJA=gm-AEJA=g(DeAc)m-AEJA (4-3, 4-3, 4-3)	4	0.0068	9.24	3669.5885	0.4	0.0063	1.0	0.0005949
89	AEJA=g(DeAc)m(Anh)-AEJA (4-3)	2	0.0065	7.44	1322.5725	2.3	0.006	1.0	2.081e-6
91	gm-AEJA=g(DeAc)mgm(Anh)-AEJA (4-3)	2	0.0065	9.97	2280.9493	-0.2	0.006	1.0	0.0002401
159	AEJA=gm(Anh)-AEJA=gm(Anh)-AEJA (4-3, 4-3)	3	0.0063	11.71	2267.954	-0.1	0.0058	1.0	2.465e-6
233	gm-AEJA=gm-AEJA=AEJA=gm(Anh)-AEJA (4-3, 4-3, 4-3)	4	0.0063	10.87	3211.3774	0.3	0.0058	1.0	0.0001712
160	gmgm-AEJA=gmgm-AEJA=AEJA (4-3, 4-3)	3	0.0058	9.61	3264.3675	0.5	0.0054	1.0	0.0002472
83	gm-AEJ=l-AEJA (3-3)	2	0.0057	6.5	1385.5933	-1.0	0.0074	0.7141	0.0002846
38	g(DeAc)m(Anh)-AEJ	1	0.0055	4.76	808.3338	0.1	0.0051	1.0	1.938e-5
162	AEJA=AEJA=gmgm(Anh)-AEJA (4-3, 4-3)	3	0.0054	10.25	2285.9646	-0.2	0.005	1.0	5.015e-6
93	gm(Anh)-AEJA=gmgm(Anh)-AEJA (4-3)	2	0.0053	12.59	2302.9323	0.6	0.0049	1.0	5.509e-5
163	gm-AEJA=gm(Anh)-AEJA=gm(Anh)-AEJA (4-3, 4-3)	3	0.0052	10.47	2748.143	1.1	0.0048	1.0	0.0002591
96	l-AEJA=g(DeAc)mgm-AEJA (4-3)	2	0.0049	7.77	1892.7998	1.1	0.0045	1.0	0.0001348
238	gm-AEJA=gm-AEJA=gm-AEJA=AEJA (4-3, 4-3, 4-3)	4	0.0049	8.39	3231.4036	0.3	0.0045	1.0	0.0004337
165	AEJA=AEJA=g(DeAc)mgm-AEJA (4-3, 4-3)	3	0.0048	8.06	2263.9802	1.1	0.0044	1.0	5.763e-6
97	g(DeAc)mgm-AEJA=g(DeAc)mgm(Anh)-AEJA (4-3)	2	0.0046	9.5	2717.1186	0.0	0.0043	1.0	1.007e-5
98	gm-AEJA=gm-AEJV (4-3)	2	0.0046	10.65	1892.8375	-0.0	0.0043	1.0	0.0001259
99	gm-AEJ=gm-AEJ (3-3)	2	0.0043	6.51	1722.7319	0.6	0.004	1.0	0.0008698
240	gm-AEJA=gm-AEJA=gmgm-AEJA=AEJA (4-3, 4-3, 4-3)	4	0.0043	9.16	3709.5947	-1.4	0.004	1.0	0.001023
80	AEJA=AEJ (4-3)	2	0.0042	4.52	833.3767	-0.5	0.0078	0.5	2.997e-6
80	AEJ=AEJA (3-3)	2	0.0042	4.52	833.3767	-0.5	0.0078	0.5	2.997e-6
241	gm-AEJA=gm-AEJA=gm-AEJA=g(DeAc)m(Anh)-AEJA (4-3, 4-3, 4-3)	4	0.0042	11.09	3649.5623	0.9	0.0039	1.0	0.0001329
169	gmgm-AEJA=AEJA=g(DeAc)mgm-AEJA (4-3, 4-3)	3	0.0039	9.05	3222.357	0.9	0.0036	1.0	2.59e-5
170	AEJA=AEJA=gm(Anh)-AEJA (4-3, 4-3)	3	0.0039	8.42	1807.7847	0.6	0.0036	1.0	7.416e-6
106	gmgm-AEJA=g(DeAc)mgm(Anh)-AEJA (4-3)	2	0.0035	10.12	2759.1278	1.4	0.0032	1.0	1.027e-5
173	gm(Anh)-AEJA=gm(Anh)-AEJA=gm(Anh)-AEJA (4-3, 4-3)	3	0.0035	14.48	2728.1233	-0.1	0.0032	1.0	4.256e-5
41	gm-AEJE	1	0.0031	6.49	999.4132	1.4	0.0029	1.0	2.9e-5
83	gm-AEJA=l-AEJ (4-3)	2	0.0023	6.5	1385.5933	-1.0	0.0074	0.2859	0.0001139
42	g(DeAc)m-AEJA	1	0.0015	6.54	899.3985	-0.6	0.0014	1.0	1.4e-5
