## Supplementary material for "Rhizobial enzyme reveals pH-driven catalytic switching and ʟ-amino acid incorporation by ʟ,ᴅ-transpeptidases": File S1. Muropeptide Quantifications: Ldt14.3.csv

Match	Structure	Oligo State	Corrected Abundance (%)	Consolidated RT (min)	Consolidated Theo (Da)	Consolidated Delta (ppm)	Raw Abundance (%)	Relative Likelihood	Likelihood
1	gm-AEJA	1	43.3137	5.12	941.4077	-0.4	40.668	1.0	1.0
38	gm-AEJA=gm-AEJA (4-3)	2	15.1858	7.26	1864.8062	0.4	14.2582	1.0	0.1654
39	g(DeAc)m-AEJA	1	12.9877	4.79	899.3971	0.6	12.1944	1.0	0.1219
2	gm(Anh)-AEJA	1	7.8942	7.94	921.3815	0.9	7.412	1.0	0.07412
3	gm-AEJ	1	2.9669	4.46	870.3706	-0.1	2.7857	1.0	0.02786
40	gm-AEJA=gm(Anh)-AEJA (4-3)	2	2.6126	9.7	1844.7786	0.6	2.453	1.0	0.03014
41	gm-AEJA=g(DeAc)m-AEJA (4-3)	2	2.4891	6.99	1822.7956	0.1	2.3371	1.0	0.04959
4	g(DeAc)mgm-AEJA	1	1.8643	5.41	1377.577	0.9	1.7504	1.0	0.0175
101	gm-AEJA=gm-AEJA=gm-AEJA (4-3, 4-3)	3	1.5258	8.58	2788.2033	0.7	1.4326	1.0	0.05799
5	l-AEJA	1	1.3944	4.72	533.2333	1.0	1.3092	1.0	0.01309
42	gm-AEJA=AEJA (4-3)	2	0.9286	5.9	1384.6093	1.5	0.8719	1.0	0.002041
6	gm(Anh)-AEJ	1	0.8403	6.8	850.3444	0.7	0.789	1.0	0.002065
43	gm-AEJA=l-AEJA (4-3)	2	0.6403	7.39	1456.6304	0.9	0.6012	1.0	0.005324
7	AEJA	1	0.5344	5.79	461.2122	2.1	0.5018	1.0	0.005018
8	g(DeAc)m-AEJ	1	0.5157	4.25	828.36	0.9	0.4842	1.0	0.003397
102	gm-AEJA=gm-AEJA=gm(Anh)-AEJA (4-3, 4-3)	3	0.4623	10.7	2768.1771	0.9	0.4341	1.0	0.009976
9	gm	1	0.3599	2.89	498.2061	0.9	0.3379	1.0	0.003379
103	gm-AEJA=g(DeAc)mgm-AEJA (4-3)	2	0.3447	7.23	2300.9741	-0.4	0.3236	1.0	0.007119
10	gmgm-AEJA	1	0.2668	6.1	1419.5876	1.6	0.2505	1.0	0.002505
104	gm-AEJA=gm-AEJA=g(DeAc)m-AEJA (4-3, 4-3)	3	0.2342	8.35	2746.1928	1.0	0.2199	1.0	0.009505
144	gm(Anh)-AEJA=gm(Anh)-AEJA (4-3)	2	0.1919	12.18	1824.7524	1.2	0.1802	1.0	0.005494
48	AEJA=AEJP (4-3)	2	0.1785	10.5	930.4294	1.1	0.1676	1.0	2.825e-6
49	gm-AEJA=g(DeAc)m(Anh)-AEJA (4-3)	2	0.1552	9.42	1802.7694	0.4	0.1457	1.0	0.0001903
50	g(DeAc)m-AEJA=g(DeAc)m-AEJA (4-3)	2	0.1475	6.65	1780.785	0.2	0.1385	1.0	0.01487
15	AEJ	1	0.092	1.98	390.1751	-0.1	0.0864	1.0	0.0001398
16	gm-AEJQ	1	0.0902	4.95	998.4292	-0.0	0.0847	1.0	0.000847
53	gm-AEJA=gm-AEJQ (4-3)	2	0.0855	6.94	1921.8276	0.1	0.0803	1.0	0.0003445
54	AEJA=l-AEJR (4-3)	2	0.079	8.26	1061.4989	-4.9	0.0742	1.0	2.85e-6
52	AEJ=l-AEJA (3-3)	2	0.0752	11.93	905.3978	1.6	0.0805	0.8771	1.131e-5
17	g(DeAc)mgm(Anh)-AEJA	1	0.0653	7.94	1357.5508	0.6	0.0613	1.0	0.000613
55	AEJA=gm(Anh)-AEJA (4-3)	2	0.065	8.35	1364.5831	1.2	0.061	1.0	0.0003719
56	gm-AEJA=gmgm-AEJA (4-3)	2	0.0625	7.97	2342.9861	-0.3	0.0587	1.0	0.001019
109	g(DeAc)m-AEJA=g(DeAc)mgm-AEJA (4-3)	2	0.0624	6.99	2258.9636	0.0	0.0586	1.0	0.002135
18	g(DeAc)mgm-AEJ	1	0.0616	4.83	1306.5399	-0.0	0.0578	1.0	0.0004876
19	l-AEJR	1	0.0605	5.82	618.2973	1.6	0.0568	1.0	2.147e-6
20	AEJP	1	0.06	10.53	487.2278	1.3	0.0563	1.0	2.012e-6
110	gm-AEJA=gm(Anh)-AEJA=gm(Anh)-AEJA (4-3, 4-3)	3	0.0585	12.58	2748.1495	1.9	0.0549	1.0	0.0007328
60	AEJA=g(DeAc)m-AEJA (4-3)	2	0.0507	5.6	1342.6001	0.0	0.0476	1.0	0.0006119
61	gm-AEJA=g(DeAc)mgm(Anh)-AEJA (4-3)	2	0.05	9.55	2280.9493	0.5	0.0469	1.0	0.0002493
23	g(DeAc)m(Anh)-AEJA	1	0.0498	5.37	879.3709	0.7	0.0468	1.0	0.000468
24	gmgm(Anh)-AEJA	1	0.0495	5.41	1399.5614	-1.2	0.0465	1.0	0.000465
25	g(DeAc)m	1	0.049	1.79	456.1955	0.9	0.046	1.0	0.000412
112	gm-AEJA=gm-AEJA=g(DeAc)m(Anh)-AEJA (4-3, 4-3)	3	0.049	10.46	2726.1665	-0.0	0.046	1.0	0.0005925
63	l-AEJA=g(DeAc)m-AEJA (4-3)	2	0.0484	7.07	1414.6212	-0.1	0.0454	1.0	0.001596
57	gm-AEJA=AEJ (4-3)	2	0.044	5.8	1313.5722	1.9	0.0578	0.7154	0.0003514
26	gm-AEJP	1	0.0427	13.28	967.4234	2.6	0.0401	1.0	0.000401
67	gm-AEJ=gm-AEJV (3-3)	2	0.0394	9.3	1821.8004	0.3	0.037	1.0	3.9e-6
116	gm-AEJA=gm-AEJA=g(DeAc)mgm-AEJA (4-3, 4-3)	3	0.0379	8.49	3224.3726	1.1	0.0356	1.0	0.001316
157	g(DeAc)mgm-AEJA=g(DeAc)mgm-AEJA (4-3)	2	0.0374	7.15	2737.1435	-0.2	0.0351	1.0	0.0003064
158	gm-AEJA=gm-AEJA=gm-AEJA=gm-AEJA (4-3, 4-3, 4-3)	4	0.0373	9.43	3711.5991	1.0	0.035	1.0	0.005826
117	gm-AEJA=gm-AEJA=l-AEJA (4-3, 4-3)	3	0.037	8.92	2380.0289	0.6	0.0347	1.0	0.002445
118	gm-AEJA=gm-AEJA=AEJA (4-3, 4-3)	3	0.0367	7.55	2308.0078	0.5	0.0345	1.0	0.003546
27	l-AEJ	1	0.0337	3.27	462.1962	0.2	0.0316	1.0	0.0003647
29	gm-AEJS	1	0.0318	4.89	957.4026	0.2	0.0299	1.0	0.000299
30	g(DeAc)mgm	1	0.0311	4.4	934.3754	0.1	0.0292	1.0	5.915e-5
159	gm-AEJA=gm-AEJA=gm-AEJA=gm(Anh)-AEJA (4-3, 4-3, 4-3)	4	0.0311	11.27	3691.5729	1.5	0.0292	1.0	0.001765
73	l-AEJA=gm(Anh)-AEJA (4-3)	2	0.0281	10.17	1436.6042	1.5	0.0264	1.0	0.0009704
79	l-AEJA=gm(Anh)-AEJA (4-3)	2	0.0223	15.99	1436.6155	-3.6	0.0209	1.0	0.0009704
65	gm-AEJA=gm-AEJ (4-3)	2	0.0208	6.8	1793.7691	0.0	0.0391	0.5	0.01133
65	gm-AEJ=gm-AEJA (3-3)	2	0.0208	6.8	1793.7691	0.0	0.0391	0.5	0.01133
84	l-AEJA=g(DeAc)mgm-AEJA (4-3)	2	0.0199	8.1	1892.7998	0.2	0.0187	1.0	0.0002292
85	gm-AEJA=gmgm(Anh)-AEJA (4-3)	2	0.0197	10.28	2322.9585	1.0	0.0185	1.0	0.0001891
86	gm-AEJ=l-AEJR (3-3)	2	0.0196	15.91	1470.6573	0.7	0.0184	1.0	1.582e-5
57	gm-AEJ=AEJA (3-3)	2	0.0175	5.8	1313.5722	1.9	0.0578	0.2846	0.0001398
33	gm-AEJR	1	0.0175	15.73	1026.4717	-1.2	0.0164	1.0	0.000164
90	gm-AEJA=gm-AEJS (4-3)	2	0.015	7.09	1880.8011	-0.1	0.0141	1.0	0.0001216
35	gm-AEJV	1	0.0149	8.45	969.439	1.1	0.014	1.0	0.00014
170	gm-AEJA=gm-AEJA=g(DeAc)mgm(Anh)-AEJA (4-3, 4-3)	3	0.0118	10.48	3204.3451	0.1	0.0111	1.0	0.0001907
78	AEJA=AEJ (4-3)	2	0.0112	9.86	833.3767	0.9	0.0211	0.5	4.336e-6
78	AEJ=AEJA (3-3)	2	0.0112	9.86	833.3767	0.9	0.0211	0.5	4.336e-6
52	AEJA=l-AEJ (4-3)	2	0.0105	11.93	905.3978	1.6	0.0805	0.1229	1.586e-6
