## Supplementary material for "Rhizobial enzyme reveals pH-driven catalytic switching and ʟ-amino acid incorporation by ʟ,ᴅ-transpeptidases": File S1. Muropeptide Quantifications: Ldt15.1.csv

Match	Structure	Oligo State	Corrected Abundance (%)	Consolidated RT (min)	Consolidated Theo (Da)	Consolidated Delta (ppm)	Raw Abundance (%)	Relative Likelihood	Likelihood
1	gm-AEJA	1	42.0993	5.21	941.4077	-1.3	39.8319	1.0	1.0
49	gm-AEJA=gm-AEJA (4-3)	2	16.2099	7.27	1864.8062	-0.2	15.3369	1.0	0.1587
2	g(DeAc)m-AEJA	1	15.6259	4.89	899.3971	-0.4	14.7843	1.0	8.1e-5
3	gm(Anh)-AEJA	1	3.4096	7.95	921.3815	0.8	3.226	1.0	0.03226
50	gm-AEJA=g(DeAc)m-AEJA (4-3)	2	3.1275	7.01	1822.7956	-0.3	2.9591	1.0	3.226e-5
4	gm-AEJ	1	2.8997	4.6	870.3706	-0.4	2.7435	1.0	0.02744
5	l-AEJA	1	2.1854	4.83	533.2333	0.2	2.0677	1.0	0.02068
51	gm-AEJA=AEJA (4-3)	2	2.0373	5.95	1384.6093	0.2	1.9276	1.0	0.001006
52	gm-AEJA=gm(Anh)-AEJA (4-3)	2	1.9117	9.72	1844.7786	1.2	1.8087	1.0	0.01285
6	g(DeAc)mgm-AEJA	1	1.4577	5.47	1377.577	0.3	1.3792	1.0	0.01379
148	gm-AEJA=gm-AEJA=gm-AEJA (4-3, 4-3)	3	1.3228	8.57	2788.2033	0.7	1.2516	1.0	0.06109
53	gm-AEJA=l-AEJA (4-3)	2	0.9621	7.4	1456.6304	0.5	0.9103	1.0	0.008236
7	g(DeAc)m-AEJ	1	0.5504	4.43	828.36	0.0	0.5208	1.0	2.222e-6
8	gm(Anh)-AEJ	1	0.5502	6.83	850.3444	0.4	0.5206	1.0	0.0008851
149	gm-AEJA=g(DeAc)mgm-AEJA (4-3)	2	0.4836	7.27	2300.9741	-1.0	0.4576	1.0	0.005494
9	gmgm-AEJA	1	0.4631	6.15	1419.5876	1.3	0.4382	1.0	0.004382
10	gm	1	0.4179	2.89	498.2061	-0.2	0.3954	1.0	0.003954
150	gm-AEJA=gm-AEJA=gm(Anh)-AEJA (4-3, 4-3)	3	0.3928	10.71	2768.1771	0.9	0.3716	1.0	0.007204
11	AEJA	1	0.267	1.99	461.2122	0.0	0.2526	1.0	0.002526
151	gm-AEJA=gm-AEJA=g(DeAc)m-AEJA (4-3, 4-3)	3	0.2641	8.34	2746.1928	1.6	0.2499	1.0	0.01179
228	gm-AEJA=gmgm-AEJA (4-3)	2	0.1928	7.93	2342.9847	0.2	0.1824	1.0	0.001745
227	gm-AEJA=gm-AEJ (4-3)	2	0.1638	6.93	1793.7677	0.1	0.3099	0.5	0.01093
227	gm-AEJ=gm-AEJA (3-3)	2	0.1638	6.93	1793.7677	0.1	0.3099	0.5	0.01093
56	gm-AEJA=g(DeAc)m(Anh)-AEJA (4-3)	2	0.1506	9.43	1802.7694	0.7	0.1425	1.0	9.161e-5
12	g(DeAc)mgm-AEJ	1	0.118	4.92	1306.5399	-0.3	0.1116	1.0	0.0003784
57	AEJA=gm(Anh)-AEJA (4-3)	2	0.1162	8.34	1364.5831	1.7	0.1099	1.0	8.149e-5
13	AEJ	1	0.1099	1.97	390.1751	-0.1	0.104	1.0	6.93e-5
153	l-AEJA=g(DeAc)m-AEJA (4-3)	2	0.1076	7.11	1414.6199	0.1	0.1018	1.0	1.675e-6
155	gm-AEJA=gm-AEJA=AEJA (4-3, 4-3)	3	0.102	7.53	2308.0078	0.8	0.0965	1.0	0.007678
156	g(DeAc)m-AEJA=g(DeAc)mgm-AEJA (4-3)	2	0.099	7.01	2258.9636	-0.5	0.0937	1.0	1.117e-6
59	gm(Anh)-AEJA=gm(Anh)-AEJA (4-3)	2	0.0893	12.17	1824.7571	-0.9	0.0845	1.0	0.001041
14	g(DeAc)mgm(Anh)-AEJA	1	0.088	7.93	1357.5508	0.2	0.0833	1.0	0.000833
58	gm-AEJA=gm(Anh)-AEJ (4-3)	2	0.071	9.27	1773.7415	1.2	0.0958	0.7009	0.002074
15	l-AEJ	1	0.0701	3.27	462.1962	-0.3	0.0663	1.0	0.0005673
16	gmgm(Anh)-AEJA	1	0.0656	5.47	1399.5614	-1.8	0.0621	1.0	0.000621
61	gm-AEJA=g(DeAc)mgm(Anh)-AEJA (4-3)	2	0.0604	9.59	2280.9493	0.5	0.0571	1.0	0.0003318
159	gm-AEJA=gm-AEJA=g(DeAc)m(Anh)-AEJA (4-3, 4-3)	3	0.0557	10.43	2726.1665	1.3	0.0527	1.0	0.0005676
63	g(DeAc)mgm-AEJA=g(DeAc)mgm-AEJA (4-3)	2	0.0555	7.14	2737.1448	0.0	0.0525	1.0	0.0001902
161	gm-AEJA=gm(Anh)-AEJA=gm(Anh)-AEJA (4-3, 4-3)	3	0.0544	12.57	2748.1495	1.3	0.0515	1.0	0.0003366
154	gm-AEJA=gm-AEJA=gm-AEJ (4-3, 4-3)	3	0.0536	8.33	2717.1662	1.6	0.1014	0.5	0.0006172
154	gm-AEJA=gm-AEJ=gm-AEJA (4-3, 3-3)	3	0.0536	8.33	2717.1662	1.6	0.1014	0.5	0.0006172
18	gmgm-AEJ	1	0.0495	5.68	1348.5505	-0.9	0.0468	1.0	0.0001202
62	gm-AEJA=AEJ (4-3)	2	0.0475	5.83	1313.5722	1.4	0.0525	0.8567	0.0004143
64	gm-AEJ=gm-AEJV (3-3)	2	0.0469	9.28	1821.8004	0.6	0.0444	1.0	2.606e-6
19	gmgm	1	0.0453	5.21	976.386	-0.4	0.0429	1.0	1.733e-5
65	gm-AEJA=gmgm(Anh)-AEJA (4-3)	2	0.045	10.32	2322.9585	1.3	0.0426	1.0	0.0002474
20	gm-AEJS	1	0.0444	4.63	957.4026	0.3	0.042	1.0	0.00042
67	gm-AEJA=g(DeAc)m-AEJ (4-3)	2	0.0436	6.69	1751.7585	-0.1	0.0413	0.9989	0.002074
68	AEJA=l-AEJA (4-3)	2	0.0427	5.86	976.4349	1.5	0.0404	1.0	5.223e-5
164	gm-AEJA=gm-AEJA=l-AEJA (4-3, 4-3)	3	0.0409	8.88	2380.0289	1.6	0.0387	1.0	0.003626
165	gm-AEJA=AEJA=gm(Anh)-AEJA (4-3, 4-3)	3	0.0403	9.66	2287.9802	0.5	0.0381	1.0	0.0004378
21	gm-AEJF	1	0.0371	10.46	1017.439	1.4	0.0351	1.0	0.000351
234	gm-AEJA=gm-AEJA=gm-AEJA=gm-AEJA (4-3, 4-3, 4-3)	4	0.0355	9.43	3711.6103	-1.5	0.0336	1.0	0.004985
163	gm-AEJA=gm-AEJA=gm(Anh)-AEJ (4-3, 4-3)	3	0.0306	10.46	2697.14	1.2	0.0413	0.7009	0.0002674
58	gm-AEJ=gm(Anh)-AEJA (3-3)	2	0.0303	9.27	1773.7415	1.2	0.0958	0.2991	0.0008851
23	g(DeAc)mgm	1	0.0292	4.67	934.3754	-0.5	0.0276	1.0	5.453e-5
71	l-AEJA=gm(Anh)-AEJA (4-3)	2	0.0289	10.21	1436.6042	2.0	0.0273	1.0	0.000667
168	gm-AEJA=gm-AEJA=g(DeAc)mgm-AEJA (4-3, 4-3)	3	0.0271	8.47	3224.3726	1.9	0.0256	1.0	0.001823
238	gm-AEJA=gm-AEJA=gm-AEJA=gm(Anh)-AEJA (4-3, 4-3, 4-3)	4	0.0262	11.24	3691.5729	1.4	0.0248	1.0	0.00148
24	g(DeAc)m(Anh)-AEJA	1	0.0243	5.44	879.3709	-0.4	0.023	1.0	0.00023
25	g(DeAc)mgm(Anh)-AEJ	1	0.0238	6.92	1286.5137	0.2	0.0225	1.0	2.285e-5
26	gm-AEJG	1	0.0228	4.73	927.3921	0.2	0.0216	1.0	0.000216
170	gm-AEJA=gm-AEJA=g(DeAc)m-AEJ (4-3, 4-3)	3	0.0223	8.12	2675.1556	1.9	0.0211	1.0	0.0001643
77	AEJA=g(DeAc)mgm-AEJA (4-3)	2	0.0205	5.99	1820.7786	0.3	0.0194	1.0	3.484e-5
28	l-AEJY	1	0.0189	9.21	625.2595	1.8	0.0179	1.0	1.427e-6
79	l-AEJA=g(DeAc)mgm-AEJA (4-3)	2	0.0175	7.78	1892.7998	2.7	0.0166	1.0	0.0002852
81	gm-AEJA=gm-AEJG (4-3)	2	0.0172	6.69	1850.7905	0.1	0.0163	1.0	8.604e-5
30	gm-AEJR	1	0.0156	15.79	1026.4717	-1.4	0.0148	1.0	0.000148
73	gm-AEJA=g(DeAc)mgm-AEJ (4-3)	2	0.0146	6.98	2229.9384	-0.2	0.0256	0.5402	0.0004445
163	gm-AEJA=gm-AEJ=gm(Anh)-AEJA (4-3, 3-3)	3	0.0131	10.46	2697.14	1.2	0.0413	0.2991	0.0001141
73	gm-AEJ=g(DeAc)mgm-AEJA (3-3)	2	0.0124	6.98	2229.9384	-0.2	0.0256	0.4598	0.0003784
80	gm-AEJ=l-AEJA (3-3)	2	0.0119	7.04	1385.5933	-0.5	0.0165	0.6823	0.0005673
252	gm-AEJA=gm-AEJA=gm-AEJA=g(DeAc)m-AEJA (4-3, 4-3, 4-3)	4	0.0117	9.21	3669.5998	-1.4	0.0111	1.0	0.0009954
253	gm-AEJA=gm-AEJS (4-3)	2	0.0115	7.08	1880.7998	0.3	0.0109	1.0	0.0001673
83	AEJ=gm(Anh)-AEJA (3-3)	2	0.0113	7.95	1293.546	0.9	0.0149	0.7184	3.355e-5
174	gm-AEJA=gm-AEJA=g(DeAc)mgm(Anh)-AEJA (4-3, 4-3)	3	0.0111	10.57	3204.3464	0.9	0.0105	1.0	1.434e-5
85	g(DeAc)mgm-AEJA=g(DeAc)mgm(Anh)-AEJA (4-3)	2	0.0109	9.47	2717.1186	0.7	0.0103	1.0	1.149e-5
87	gmgm-AEJA=AEJA (4-3)	2	0.0101	6.69	1862.7892	0.8	0.0096	1.0	1.107e-5
33	gm-AEJV	1	0.01	8.34	969.439	1.5	0.0095	1.0	9.5e-5
88	AEJ=AEJ (3-3)	2	0.0089	10.51	762.3396	1.5	0.0084	1.0	1.082e-6
35	gm(Anh)-AEJG	1	0.0087	7.12	907.3658	0.4	0.0082	1.0	6.968e-6
92	g(DeAc)m-AEJA	1	0.0086	4.13	899.3971	0.6	0.0081	1.0	8.1e-5
94	gm-AEJA=gm-AEJF (4-3)	2	0.0085	12.52	1940.8375	1.0	0.008	1.0	0.0001398
180	gm-AEJA=gm-AEJA=gmgm(Anh)-AEJA (4-3, 4-3)	3	0.0083	11.15	3246.3669	-1.4	0.0079	1.0	0.0001697
181	gm-AEJA=l-AEJA=g(DeAc)m-AEJA (4-3, 4-3)	3	0.0082	8.65	2338.0184	0.3	0.0078	1.0	0.0004055
182	gm-AEJA=l-AEJA=gm(Anh)-AEJA (4-3, 4-3)	3	0.008	11.18	2360.0014	1.7	0.0076	1.0	0.0001087
62	gm-AEJ=AEJA (3-3)	2	0.008	5.83	1313.5722	1.4	0.0525	0.1433	6.93e-5
183	gm-AEJA=gm-AEJA=gmgm-AEJA (4-3, 4-3)	3	0.0074	9.05	3266.3931	-1.2	0.007	1.0	0.0007265
37	gm-AEJY	1	0.0073	8.15	1033.4339	2.0	0.0069	1.0	6.9e-5
262	gm-AEJA=gm-AEJA=AEJ (4-3, 4-3)	3	0.0066	7.28	2236.9693	0.0	0.0073	0.8567	0.0001791
86	gm-AEJA=g(DeAc)m(Anh)-AEJ (4-3)	2	0.0066	8.95	1731.7323	1.2	0.01	0.6214	1.036e-5
104	gmgm-AEJA=g(DeAc)mgm-AEJA (4-3)	2	0.0064	7.85	2779.154	2.2	0.0061	1.0	6.044e-5
185	gm-AEJA=AEJA=AEJA (4-3, 4-3)	3	0.0064	6.35	1827.8109	1.4	0.0061	1.0	2.111e-5
268	gm-AEJA=gm-AEJA=gm-AEJA=g(DeAc)m(Anh)-AEJA (4-3, 4-3, 4-3)	4	0.0064	11.02	3649.5736	-1.3	0.0061	1.0	1.075e-5
105	AEJA=g(DeAc)m-AEJ (4-3)	2	0.0063	5.64	1271.563	-0.2	0.006	1.0	1.316e-5
38	l-AEJV	1	0.0062	9.46	561.2646	1.6	0.0059	1.0	1.964e-6
39	gmgm(Anh)-AEJ	1	0.0061	7.6	1328.5242	1.5	0.0058	1.0	1.704e-5
108	gm-AEJA=gm-AEJV (4-3)	2	0.0057	9.52	1892.8375	1.2	0.0054	1.0	3.784e-5
110	AEJA=AEJA (4-3)	2	0.0056	4.53	904.4138	0.1	0.0053	1.0	6.381e-6
80	gm-AEJA=l-AEJ (4-3)	2	0.0055	7.04	1385.5933	-0.5	0.0165	0.3177	0.0002641
115	gm-AEJ=gm(Anh)-AEJ (3-3)	2	0.0052	7.61	1702.7044	1.4	0.0049	1.0	0.0001428
118	gm-AEJA=gm(Anh)-AEJG (4-3)	2	0.005	9.02	1830.763	0.9	0.0047	1.0	3.266e-5
189	gm-AEJA=g(DeAc)m-AEJA=g(DeAc)mgm-AEJA (4-3, 4-3)	3	0.005	8.17	3182.3621	1.5	0.0047	1.0	0.0003732
195	AEJA=gm(Anh)-AEJA=gm(Anh)-AEJA (4-3, 4-3)	3	0.0047	11.73	2267.954	0.7	0.0044	1.0	2.134e-6
83	AEJA=gm(Anh)-AEJ (4-3)	2	0.0044	7.95	1293.546	0.9	0.0149	0.2816	1.315e-5
41	gm-AEJN	1	0.0043	4.6	984.4135	-0.4	0.0041	1.0	4.1e-5
123	gm-AEJA=gm-AEJS (4-3)	2	0.0043	6.83	1880.8011	0.9	0.0041	1.0	0.0001673
265	gm-AEJA=gm-AEJA=g(DeAc)m(Anh)-AEJ (4-3, 4-3)	3	0.0043	10.21	2655.1294	1.6	0.0065	0.6214	2.475e-5
199	gm(Anh)-AEJA=gm(Anh)-AEJA=gm(Anh)-AEJA (4-3, 4-3)	3	0.0041	14.34	2728.1233	0.2	0.0039	1.0	2.726e-5
125	g(DeAc)m-AEJ=g(DeAc)m(Anh)-AEJA (3-3)	2	0.004	7.78	1689.7217	1.7	0.0038	1.0	1.198e-6
126	gm-AEJ=l-AEJ (3-3)	2	0.004	6.48	1314.5562	1.2	0.0038	1.0	1.819e-5
127	gm-AEJ=gm-AEJ (3-3)	2	0.004	6.53	1722.7319	0.2	0.0038	1.0	0.0007527
86	gm-AEJ=g(DeAc)m(Anh)-AEJA (3-3)	2	0.004	8.95	1731.7323	1.2	0.01	0.3786	6.31e-6
128	gm(Anh)-AEJA=gmgm(Anh)-AEJA (4-3)	2	0.0039	12.59	2302.9323	1.8	0.0037	1.0	2.003e-5
259	gm(Anh)-AEJA=gm(Anh)-AEJ (4-3)	2	0.0039	11.85	1753.7153	1.2	0.0074	0.5	0.0001679
259	gm(Anh)-AEJ=gm(Anh)-AEJA (3-3)	2	0.0039	11.85	1753.7153	1.2	0.0074	0.5	0.0001679
261	gm-AEJA=gm-AEJA=gm-AEJA=gm-AEJ (4-3, 4-3, 4-3)	4	0.0039	9.2	3640.562	1.1	0.0074	0.5	0.0002019
261	gm-AEJA=gm-AEJA=gm-AEJ=gm-AEJA (4-3, 4-3, 3-3)	4	0.0039	9.2	3640.562	1.1	0.0074	0.5	0.0002019
130	gm-AEJA=g(DeAc)mgm(Anh)-AEJA (4-3)	2	0.0038	9.98	2280.9493	2.0	0.0036	1.0	0.0003318
188	gm-AEJ=gm-AEJ=gm-AEJA (3-3, 3-3)	3	0.0037	8.14	2646.1291	1.6	0.0048	0.7374	4.251e-5
205	AEJA=AEJA=gm(Anh)-AEJA (4-3, 4-3)	3	0.0037	8.47	1807.7847	1.3	0.0035	1.0	2.776e-6
44	gm-AEJT	1	0.0036	4.86	971.4183	-1.6	0.0034	1.0	3.4e-5
274	gm-AEJA=gm-AEJA=gm-AEJA=gm(Anh)-AEJ (4-3, 4-3, 4-3)	4	0.0036	11.08	3620.547	-1.1	0.0048	0.7009	0.0001153
285	gm-AEJA=gm-AEJA=gm-AEJA=AEJA (4-3, 4-3, 4-3)	4	0.0034	8.44	3231.4036	1.2	0.0032	1.0	0.0003844
124	gm-AEJA=g(DeAc)mgm(Anh)-AEJ (4-3)	2	0.0034	9.13	2209.9122	1.1	0.004	0.7968	8.962e-5
197	gm-AEJA=gm-AEJ=gm(Anh)-AEJ (4-3, 3-3)	3	0.0031	10.27	2626.1029	1.1	0.0041	0.7128	1.952e-5
133	gmgm-AEJA=g(DeAc)mgm(Anh)-AEJA (4-3)	2	0.003	10.13	2759.139	-1.7	0.0028	1.0	3.65e-6
279	gm-AEJA=gm-AEJ=l-AEJA (4-3, 3-3)	3	0.0029	8.25	2308.9905	-1.4	0.004	0.6823	4.485e-5
134	gm(Anh)-AEJA=g(DeAc)mgm(Anh)-AEJA (4-3)	2	0.0029	11.88	2260.9217	1.9	0.0027	1.0	2.687e-5
214	gm-AEJA=gm-AEJA=g(DeAc)m(Anh)-AEJA (4-3, 4-3)	3	0.0029	8.85	2726.1764	-1.7	0.0027	1.0	0.0005676
46	g(DeAc)m(Anh)-AEJ	1	0.0027	4.79	808.3338	-1.1	0.0026	1.0	6.31e-6
288	gm-AEJA=gm-AEJA=gmgm(Anh)-AEJA (4-3, 4-3)	3	0.0027	8.59	3246.3556	-0.5	0.0026	1.0	0.0001697
265	gm-AEJA=gm-AEJ=g(DeAc)m(Anh)-AEJA (4-3, 3-3)	3	0.0026	10.21	2655.1294	1.6	0.0065	0.3786	1.508e-5
137	AEJA=gmgm(Anh)-AEJA (4-3)	2	0.0025	8.98	1842.763	3.2	0.0024	1.0	1.569e-6
217	gm-AEJA=gm-AEJ=gm-AEJV (4-3, 3-3)	3	0.0025	10.32	2745.1975	1.5	0.0024	1.0	0.0001769
139	g(DeAc)m-AEJ=g(DeAc)mgm-AEJA (3-3)	2	0.0024	6.54	2187.9278	0.7	0.0023	1.0	7.183e-5
191	gm-AEJA=gm(Anh)-AEJA=gm(Anh)-AEJ (4-3, 4-3)	3	0.0024	12.36	2677.1124	1.9	0.0046	0.5	1.474e-5
191	gm-AEJA=gm(Anh)-AEJ=gm(Anh)-AEJA (4-3, 3-3)	3	0.0024	12.36	2677.1124	1.9	0.0046	0.5	1.474e-5
129	gm-AEJA=gmgm-AEJ (4-3)	2	0.0024	7.59	2271.9489	0.5	0.0037	0.6079	0.0001864
209	gm-AEJA=AEJ=gm(Anh)-AEJA (4-3, 3-3)	3	0.0024	9.02	2216.9431	1.3	0.0031	0.7184	4.264e-5
198	gm-AEJA=gm-AEJA=g(DeAc)mgm-AEJ (4-3, 4-3)	3	0.0023	8.25	3153.3355	1.8	0.0041	0.5402	5.508e-5
48	gm-AEJW	1	0.0021	12.45	1056.4499	0.9	0.002	1.0	2.0e-5
212	gm-AEJA=gm-AEJ=gm(Anh)-AEJ (4-3, 3-3)	3	0.0021	10.07	2626.1029	1.8	0.0028	0.7128	1.952e-5
198	gm-AEJA=gm-AEJ=g(DeAc)mgm-AEJA (4-3, 3-3)	3	0.002	8.25	3153.3355	1.8	0.0041	0.4598	4.689e-5
145	gm-AEJ=gm-AEJR (3-3)	2	0.0019	7.76	1878.8205	2.8	0.0018	1.0	4.06e-6
147	l-AEJA=g(DeAc)m-AEJ (4-3)	2	0.0018	6.6	1343.5841	0.6	0.0017	1.0	0.0001077
224	gm-AEJA=AEJA=l-AEJA (4-3, 4-3)	3	0.0016	7.74	1899.8321	2.4	0.0015	1.0	0.0001609
129	gm-AEJ=gmgm-AEJA (3-3)	2	0.0015	7.59	2271.9489	0.5	0.0037	0.3921	0.0001202
274	gm-AEJA=gm-AEJA=gm-AEJ=gm(Anh)-AEJA (4-3, 4-3, 3-3)	4	0.0015	11.08	3620.547	-1.1	0.0048	0.2991	4.921e-5
279	gm-AEJA=gm-AEJA=l-AEJ (4-3, 4-3)	3	0.0013	8.25	2308.9905	-1.4	0.004	0.3177	2.088e-5
188	gm-AEJA=gm-AEJ=gm-AEJ (4-3, 3-3)	3	0.0013	8.14	2646.1291	1.6	0.0048	0.2626	1.514e-5
197	gm-AEJ=gm-AEJ=gm(Anh)-AEJA (3-3, 3-3)	3	0.0012	10.27	2626.1029	1.1	0.0041	0.2872	7.862e-6
262	gm-AEJA=gm-AEJ=AEJA (4-3, 3-3)	3	0.0011	7.28	2236.9693	0.0	0.0073	0.1433	2.997e-5
146	AEJA=AEJ (4-3)	2	0.001	4.58	833.3767	-0.4	0.0018	0.5	2.627e-6
146	AEJ=AEJA (3-3)	2	0.001	4.58	833.3767	-0.4	0.0018	0.5	2.627e-6
209	gm-AEJA=AEJA=gm(Anh)-AEJ (4-3, 4-3)	3	0.0009	9.02	2216.9431	1.3	0.0031	0.2816	1.671e-5
124	gm-AEJ=g(DeAc)mgm(Anh)-AEJA (3-3)	2	0.0009	9.13	2209.9122	1.1	0.004	0.2032	2.285e-5
212	gm-AEJ=gm-AEJ=gm(Anh)-AEJA (3-3, 3-3)	3	0.0008	10.07	2626.1029	1.8	0.0028	0.2872	7.862e-6
