## Supplementary material for "Rhizobial enzyme reveals pH-driven catalytic switching and ʟ-amino acid incorporation by ʟ,ᴅ-transpeptidases": File S1. Muropeptide Quantifications: Ldt15.2.csv

Match	Structure	Oligo State	Corrected Abundance (%)	Consolidated RT (min)	Consolidated Theo (Da)	Consolidated Delta (ppm)	Raw Abundance (%)	Relative Likelihood	Likelihood
1	gm-AEJA	1	51.9778	5.12	941.4077	-0.8	46.7397	1.0	1.0
103	gm-AEJA=gm-AEJA (4-3)	2	15.9126	7.26	1864.8048	0.2	14.309	1.0	0.2185
2	gm-AEJ	1	6.0457	4.44	870.3706	-0.4	5.4364	1.0	0.05436
3	gm(Anh)-AEJA	1	5.7567	7.94	921.3815	0.3	5.1766	1.0	0.05177
40	gm-AEJA=AEJA (4-3)	2	3.2654	5.9	1384.6093	0.6	2.9363	1.0	0.002837
4	g(DeAc)m-AEJA	1	2.654	4.78	899.3971	-0.0	2.3865	1.0	0.02386
5	g(DeAc)mgm-AEJA	1	1.9084	5.41	1377.577	-0.0	1.7161	1.0	0.01716
41	gm-AEJA=gm(Anh)-AEJA (4-3)	2	1.8566	9.73	1844.7786	0.3	1.6695	1.0	0.0242
106	gm-AEJA=gm-AEJA=gm-AEJA (4-3, 4-3)	3	1.5747	8.59	2788.202	0.1	1.416	1.0	0.06688
6	gm	1	1.1281	2.89	498.2061	0.0	1.0144	1.0	0.01014
7	gm(Anh)-AEJ	1	1.0607	6.79	850.3444	0.4	0.9538	1.0	0.002814
8	l-AEJA	1	0.8574	4.7	533.2333	0.8	0.771	1.0	0.00771
9	AEJA	1	0.6749	5.8	461.2122	1.1	0.6069	1.0	0.006069
42	gm-AEJA=g(DeAc)m-AEJA (4-3)	2	0.5308	6.97	1822.7956	-0.3	0.4773	1.0	0.01115
79	gm-AEJA=gm-AEJA=gm(Anh)-AEJA (4-3, 4-3)	3	0.4094	10.68	2768.1771	-0.1	0.3681	1.0	0.007803
45	gm-AEJA=l-AEJA (4-3)	2	0.3412	7.39	1456.6304	0.1	0.3068	1.0	0.003604
80	gm-AEJA=g(DeAc)mgm-AEJA (4-3)	2	0.3288	7.23	2300.9741	-0.7	0.2957	1.0	0.008021
46	AEJ=AEJ (3-3)	2	0.2557	9.02	762.3396	0.4	0.2299	1.0	3.215e-6
16	gmgm-AEJA	1	0.2463	6.11	1419.5876	0.7	0.2215	1.0	0.002215
43	gm-AEJA=gm-AEJ (4-3)	2	0.2005	6.92	1793.7691	0.1	0.3605	0.5	0.02541
43	gm-AEJ=gm-AEJA (3-3)	2	0.2005	6.92	1793.7691	0.1	0.3605	0.5	0.02541
17	AEJ	1	0.1994	2.41	390.1751	-0.5	0.1793	1.0	0.0003299
18	g(DeAc)m-AEJ	1	0.1822	4.25	828.36	-0.4	0.1638	1.0	0.001297
47	AEJA=gm(Anh)-AEJA (4-3)	2	0.1764	8.31	1364.5831	0.6	0.1586	1.0	0.0003142
82	gm-AEJA=gm-AEJA=AEJA (4-3, 4-3)	3	0.1408	7.49	2308.0078	-0.0	0.1266	1.0	0.01372
50	AEJA=AEJP (4-3)	2	0.1333	10.49	930.4294	0.7	0.1199	1.0	5.286e-6
20	gmgm	1	0.1257	5.19	976.386	-0.2	0.113	1.0	2.247e-5
22	g(DeAc)mgm-AEJ	1	0.1204	4.81	1306.5399	-0.0	0.1083	1.0	0.0009329
55	gm(Anh)-AEJA=gm(Anh)-AEJA (4-3)	2	0.1147	12.17	1824.7524	-0.3	0.1031	1.0	0.00268
25	AEJP	1	0.0969	6.37	487.2278	1.1	0.0871	1.0	2.573e-6
52	gm-AEJA=AEJ (4-3)	2	0.0863	5.42	1313.5722	0.2	0.1081	0.7175	0.000838
27	g(DeAc)mgm(Anh)-AEJA	1	0.085	7.91	1357.5508	0.1	0.0764	1.0	0.000764
89	gm-AEJA=gm(Anh)-AEJA=gm(Anh)-AEJA (4-3, 4-3)	3	0.0727	12.62	2748.1495	0.5	0.0654	1.0	0.0004819
54	gm-AEJA=gm(Anh)-AEJ (4-3)	2	0.0723	9.27	1773.7415	0.4	0.1061	0.613	0.004458
48	AEJA=AEJ (4-3)	2	0.0709	8.76	833.3767	0.8	0.1276	0.5	1.088e-5
48	AEJ=AEJA (3-3)	2	0.0709	8.76	833.3767	0.8	0.1276	0.5	1.088e-5
114	gm-AEJA=gm-AEJA=gm-AEJA=gm-AEJA (4-3, 4-3, 4-3)	4	0.0631	9.42	3711.5991	0.7	0.0567	1.0	0.006618
90	gm-AEJA=gm-AEJA=g(DeAc)m-AEJA (4-3, 4-3)	3	0.0625	8.33	2746.1928	0.4	0.0562	1.0	0.002231
60	l-AEJA=g(DeAc)mgm-AEJA (4-3)	2	0.0613	7.79	1892.7998	0.7	0.0551	1.0	0.0001323
61	AEJ=l-AEJA (3-3)	2	0.0533	11.9	905.3978	1.0	0.0547	0.8755	1.382e-5
86	gm-AEJA=gm-AEJA=gm-AEJ (4-3, 4-3)	3	0.0523	8.35	2717.1662	0.8	0.0941	0.5	0.0008425
86	gm-AEJA=gm-AEJ=gm-AEJA (4-3, 3-3)	3	0.0523	8.35	2717.1662	0.8	0.0941	0.5	0.0008425
92	gm-AEJA=AEJA=gm(Anh)-AEJA (4-3, 4-3)	3	0.051	9.63	2287.9802	-0.2	0.0459	1.0	0.0007413
117	g(DeAc)mgm-AEJA=g(DeAc)mgm-AEJA (4-3)	2	0.0502	6.97	2737.1435	0.2	0.0451	1.0	0.0002945
94	gm-AEJA=gm-AEJA=g(DeAc)mgm-AEJA (4-3, 4-3)	3	0.0495	8.46	3224.3726	0.8	0.0445	1.0	0.001382
32	gmgm(Anh)-AEJA	1	0.0485	8.72	1399.5614	0.2	0.0436	1.0	0.000436
118	gm-AEJA=gm-AEJA=gm-AEJA=gm(Anh)-AEJA (4-3, 4-3, 4-3)	4	0.0482	11.25	3691.5729	0.2	0.0433	1.0	0.00172
33	g(DeAc)mgm	1	0.048	4.54	934.3754	0.1	0.0432	1.0	0.0001741
34	gm-AEJP	1	0.0472	13.27	967.4234	2.0	0.0424	1.0	0.000424
54	gm-AEJ=gm(Anh)-AEJA (3-3)	2	0.0457	9.27	1773.7415	0.4	0.1061	0.387	0.002814
96	gm-AEJA=g(DeAc)mgm(Anh)-AEJA (4-3)	2	0.0448	9.58	2280.9479	0.3	0.0403	1.0	0.0003571
97	AEJA=g(DeAc)m-AEJA (4-3)	2	0.0415	5.59	1342.5988	0.2	0.0373	1.0	0.0001448
35	g(DeAc)m	1	0.0406	2.24	456.1955	0.1	0.0365	1.0	0.0002421
36	l-AEJ	1	0.036	6.34	462.1962	1.1	0.0324	1.0	0.0004191
52	gm-AEJ=AEJA (3-3)	2	0.034	5.42	1313.5722	0.2	0.1081	0.2825	0.0003299
74	gm-AEJA=gmgm(Anh)-AEJA (4-3)	2	0.032	10.26	2322.9585	-0.7	0.0288	1.0	0.0002038
95	gm-AEJA=gm-AEJA=gm(Anh)-AEJ (4-3, 4-3)	3	0.0282	10.45	2697.14	-0.1	0.0413	0.613	0.000304
76	gm-AEJA=gm-AEJA (4-3)	2	0.0276	8.24	1864.8062	0.3	0.0248	1.0	0.2185
102	gm-AEJA=gm-AEJA=l-AEJA (4-3, 4-3)	3	0.0234	8.79	2380.0289	-0.2	0.021	1.0	0.001434
95	gm-AEJA=gm-AEJ=gm(Anh)-AEJA (4-3, 3-3)	3	0.0178	10.45	2697.14	-0.1	0.0413	0.387	0.0001919
61	AEJA=l-AEJ (4-3)	2	0.0076	11.9	905.3978	1.0	0.0547	0.1245	1.966e-6
