## Supplementary material for "Rhizobial enzyme reveals pH-driven catalytic switching and ʟ-amino acid incorporation by ʟ,ᴅ-transpeptidases": File S1. Muropeptide Quantifications: Ldt15.3.csv

Match	Structure	Oligo State	Corrected Abundance (%)	Consolidated RT (min)	Consolidated Theo (Da)	Consolidated Delta (ppm)	Raw Abundance (%)	Relative Likelihood	Likelihood
1	gm-AEJA	1	42.6911	5.22	941.4077	0.3	39.897	1.0	1.0
49	gm-AEJA=gm-AEJA (4-3)	2	16.0746	7.28	1864.8062	0.4	15.0225	1.0	0.1592
50	g(DeAc)m-AEJA	1	7.0235	4.92	899.3971	0.7	6.5638	1.0	0.06564
2	gm(Anh)-AEJA	1	5.8229	7.96	921.3815	0.6	5.4418	1.0	0.05442
51	gm-AEJA=AEJA (4-3)	2	4.0655	5.95	1384.6093	1.1	3.7994	1.0	0.0007656
3	gm-AEJ	1	3.4512	4.64	870.3706	0.1	3.2253	1.0	0.03225
4	g(DeAc)mgm-AEJA	1	2.8215	5.48	1377.577	1.1	2.6368	1.0	0.02637
52	gm-AEJA=gm(Anh)-AEJA (4-3)	2	2.5611	9.73	1844.7786	1.4	2.3935	1.0	0.02171
53	gm-AEJA=g(DeAc)m-AEJA (4-3)	2	1.8582	7.0	1822.7956	0.4	1.7366	1.0	0.02619
5	gmgm-AEJA	1	1.7104	6.16	1419.5876	1.7	1.5985	1.0	0.01598
114	gm-AEJA=gm-AEJA=gm-AEJA (4-3, 4-3)	3	1.6602	8.56	2788.2033	0.7	1.5515	1.0	0.05994
6	l-AEJA	1	1.1061	4.86	533.2333	1.3	1.0337	1.0	0.01034
7	gm	1	0.7401	2.88	498.2061	0.2	0.6917	1.0	0.006917
8	gm(Anh)-AEJ	1	0.6504	6.84	850.3444	1.0	0.6078	1.0	0.001755
55	gm-AEJA=l-AEJA (4-3)	2	0.5501	7.42	1456.6304	1.1	0.5141	1.0	0.004124
115	gm-AEJA=gm-AEJA=gm(Anh)-AEJA (4-3, 4-3)	3	0.5052	10.72	2768.1771	1.0	0.4721	1.0	0.009549
116	gm-AEJA=g(DeAc)mgm-AEJA (4-3)	2	0.4299	7.23	2300.9741	-0.2	0.4018	1.0	0.01052
56	gm-AEJA=gmgm-AEJA (4-3)	2	0.376	7.94	2342.9861	-0.2	0.3514	1.0	0.006378
54	gm-AEJA=gm-AEJ (4-3)	2	0.3355	6.93	1793.7691	0.2	0.627	0.5	0.01287
54	gm-AEJ=gm-AEJA (3-3)	2	0.3355	6.93	1793.7691	0.2	0.627	0.5	0.01287
9	g(DeAc)m-AEJ	1	0.3335	4.47	828.36	0.5	0.3117	1.0	0.002117
58	AEJA=gm(Anh)-AEJA (4-3)	2	0.2181	8.32	1364.5831	1.2	0.2038	1.0	0.0001044
10	AEJA	1	0.2053	1.95	461.2122	0.2	0.1919	1.0	0.001919
61	gm-AEJA=AEJ (4-3)	2	0.1761	5.66	1313.5722	1.9	0.1805	0.9119	0.0006403
12	AEJ	1	0.1717	3.83	390.1751	1.2	0.1605	1.0	6.189e-5
62	AEJ=AEJ (3-3)	2	0.1667	10.47	762.3396	1.7	0.1558	1.0	2.576e-6
118	gm-AEJA=gm-AEJA=g(DeAc)m-AEJA (4-3, 4-3)	3	0.157	8.33	2746.1928	1.4	0.1467	1.0	0.006929
63	gmgm-AEJA=AEJA (4-3)	2	0.156	8.04	1862.7892	1.2	0.1458	1.0	3.068e-5
119	gm-AEJA=gm-AEJA=AEJA (4-3, 4-3)	3	0.151	7.51	2308.0078	0.3	0.1411	1.0	0.01516
57	gm-AEJA=gm(Anh)-AEJ (4-3)	2	0.1399	9.27	1773.7415	1.4	0.2254	0.5801	0.002425
13	g(DeAc)mgm-AEJ	1	0.1346	4.93	1306.5399	0.7	0.1258	1.0	0.0008504
64	AEJA=g(DeAc)m-AEJA (4-3)	2	0.1315	5.63	1342.6001	0.4	0.1229	1.0	0.000126
14	g(DeAc)mgm(Anh)-AEJA	1	0.1279	7.88	1357.5508	0.2	0.1195	1.0	0.001195
15	AEJG	1	0.1235	3.17	447.1965	-0.0	0.1154	1.0	1.032e-6
65	g(DeAc)mgm-AEJA=g(DeAc)mgm-AEJA (4-3)	2	0.1224	7.09	2737.1448	0.5	0.1144	1.0	0.0006953
66	gm-AEJ=gm-AEJV (3-3)	2	0.1155	9.3	1821.8004	0.8	0.1079	1.0	6.612e-6
117	gm-AEJA=gm-AEJA=gm-AEJ (4-3, 4-3)	3	0.1038	8.35	2717.1662	1.1	0.194	0.5	0.001251
117	gm-AEJA=gm-AEJ=gm-AEJA (4-3, 3-3)	3	0.1038	8.35	2717.1662	1.1	0.194	0.5	0.001251
57	gm-AEJ=gm(Anh)-AEJA (3-3)	2	0.1013	9.27	1773.7415	1.4	0.2254	0.4199	0.001755
18	l-AEJY	1	0.087	9.18	625.2595	2.0	0.0813	1.0	2.222e-6
20	gmgm(Anh)-AEJA	1	0.0837	8.68	1399.5614	0.8	0.0782	1.0	0.000782
21	gmgm	1	0.0822	5.31	976.386	0.8	0.0768	1.0	0.0001106
22	g(DeAc)m	1	0.0765	1.78	456.1955	-0.0	0.0715	1.0	0.000454
74	gm-AEJA=gmgm(Anh)-AEJA (4-3)	2	0.0764	10.3	2322.9585	0.4	0.0714	1.0	0.000312
23	gmgm-AEJ	1	0.0735	5.69	1348.5505	-0.1	0.0687	1.0	0.0005156
24	gm-AEJS	1	0.0715	5.02	957.4026	0.6	0.0668	1.0	0.000668
76	gm-AEJA=g(DeAc)mgm(Anh)-AEJA (4-3)	2	0.0712	9.56	2280.9493	0.8	0.0665	1.0	0.0004768
25	l-AEJR	1	0.0698	5.99	618.2973	1.2	0.0652	1.0	3.918e-6
28	g(DeAc)mgm	1	0.0664	4.7	934.3754	0.8	0.0621	1.0	0.0001824
29	gm-AEJP	1	0.0648	13.23	967.4234	3.4	0.0606	1.0	0.000606
79	g(DeAc)m-AEJA=g(DeAc)m-AEJA (4-3)	2	0.0632	6.65	1780.785	1.2	0.0591	1.0	0.004308
30	l-AEJV	1	0.0615	10.59	561.2646	1.6	0.0575	1.0	2.119e-6
31	l-AEJG	1	0.0602	3.85	519.2177	0.9	0.0563	1.0	5.561e-6
32	gm-AEJG	1	0.0576	4.78	927.3921	1.3	0.0538	1.0	0.000538
129	gm-AEJA=AEJA=gm(Anh)-AEJA (4-3, 4-3)	3	0.0555	9.63	2287.9802	1.5	0.0519	1.0	0.0008131
131	gm-AEJA=gm-AEJA=g(DeAc)mgm-AEJA (4-3, 4-3)	3	0.0529	8.45	3224.3726	1.5	0.0494	1.0	0.001603
82	AEJA=l-AEJR (4-3)	2	0.0492	8.63	1061.4989	1.4	0.046	1.0	1.251e-6
83	AEJA=g(DeAc)mgm-AEJA (4-3)	2	0.0471	6.0	1820.7786	1.1	0.044	1.0	5.06e-5
124	gm-AEJA=gm-AEJA=gm(Anh)-AEJ (4-3, 4-3)	3	0.0467	10.47	2697.14	1.2	0.0753	0.5801	0.0005217
85	g(DeAc)m-AEJA=g(DeAc)mgm-AEJA (4-3)	2	0.0441	6.97	2258.9649	0.1	0.0412	1.0	0.001731
35	gm-AEJR	1	0.0406	15.68	1026.4717	-1.1	0.0379	1.0	0.000379
36	gm(Anh)-AEJK	1	0.0376	8.61	978.4393	2.6	0.0351	1.0	1.741e-6
132	gm-AEJA=gm-AEJA=gmgm-AEJA (4-3, 4-3)	3	0.037	9.04	3266.3832	1.0	0.0346	1.0	0.001402
169	gm-AEJA=gm-AEJA=gm-AEJA=gm-AEJA (4-3, 4-3, 4-3)	4	0.037	9.4	3711.6103	-1.3	0.0346	1.0	0.00619
90	gm-AEJA=gm-AEJG (4-3)	2	0.0356	6.7	1850.7905	1.1	0.0333	1.0	0.0002146
91	AEJA=l-AEJA (4-3)	2	0.035	5.86	976.4349	0.9	0.0327	1.0	1.984e-5
37	gm-AEJF	1	0.0341	11.09	1017.439	2.0	0.0319	1.0	0.000319
124	gm-AEJA=gm-AEJ=gm(Anh)-AEJA (4-3, 3-3)	3	0.0338	10.47	2697.14	1.2	0.0753	0.4199	0.0003776
38	g(DeAc)mgm(Anh)-AEJ	1	0.0335	6.93	1286.5137	1.0	0.0313	1.0	3.854e-5
137	gm-AEJA=gm-AEJA=l-AEJA (4-3, 4-3)	3	0.0332	8.9	2380.0289	1.2	0.031	1.0	0.002051
94	AEJA=l-AEJV (4-3)	2	0.0316	8.27	1004.4662	0.3	0.0295	1.0	1.103e-6
95	gm-AEJA=g(DeAc)mgm-AEJA (4-3)	2	0.0309	7.64	2300.9755	0.4	0.0289	1.0	0.01052
80	AEJA=AEJ (4-3)	2	0.0307	8.75	833.3767	2.1	0.0574	0.5	3.08e-6
80	AEJ=AEJA (3-3)	2	0.0307	8.75	833.3767	2.1	0.0574	0.5	3.08e-6
171	gm-AEJA=gm-AEJA=gm-AEJA=gm(Anh)-AEJA (4-3, 4-3, 4-3)	4	0.0296	11.32	3691.5729	1.2	0.0277	1.0	0.001884
98	l-AEJA=g(DeAc)mgm-AEJA (4-3)	2	0.0288	7.78	1892.7998	1.5	0.0269	1.0	0.0002726
84	gm-AEJ=g(DeAc)m-AEJA (3-3)	2	0.0286	6.67	1751.7585	0.6	0.0424	0.63	0.002117
39	l-AEJ	1	0.0285	3.26	462.1962	0.4	0.0266	1.0	0.0003334
101	gm-AEJA=gm-AEJS (4-3)	2	0.0264	6.71	1880.8011	1.2	0.0247	1.0	0.0002665
102	l-AEJA=g(DeAc)m-AEJA (4-3)	2	0.0262	7.1	1414.6212	-0.0	0.0245	1.0	0.0006785
40	AEJP	1	0.0255	10.49	487.2278	2.6	0.0238	1.0	1.163e-6
105	gmgm-AEJA=g(DeAc)mgm-AEJA (4-3)	2	0.0242	7.98	2779.154	0.8	0.0226	1.0	0.0004215
41	gm-AEJY	1	0.023	8.13	1033.4339	1.3	0.0215	1.0	0.000215
42	g(DeAc)m-AEJS	1	0.0219	15.08	915.3921	-0.2	0.0205	1.0	4.385e-5
43	gm-AEJV	1	0.0219	8.46	969.439	1.2	0.0205	1.0	0.000205
108	l-AEJA=gm(Anh)-AEJA (4-3)	2	0.0214	10.18	1436.6042	1.5	0.02	1.0	0.0005625
44	gm(Anh)-AEJP	1	0.02	12.25	947.3971	2.8	0.0187	1.0	3.298e-5
99	gm-AEJ=g(DeAc)mgm-AEJA (3-3)	2	0.0181	6.96	2229.9384	0.6	0.0269	0.6289	0.0008504
147	gm-AEJA=gm-AEJA=g(DeAc)mgm(Anh)-AEJA (4-3, 4-3)	3	0.0172	10.51	3204.3464	0.7	0.0161	1.0	0.0002653
61	gm-AEJ=AEJA (3-3)	2	0.017	5.66	1313.5722	1.9	0.1805	0.08814	6.189e-5
84	gm-AEJA=g(DeAc)m-AEJ (4-3)	2	0.0168	6.67	1751.7585	0.6	0.0424	0.37	0.001244
146	gm-AEJA=gm-AEJ=g(DeAc)m-AEJA (4-3, 3-3)	3	0.0113	8.07	2675.1556	0.3	0.0168	0.63	0.0001066
99	gm-AEJA=g(DeAc)mgm-AEJ (4-3)	2	0.0107	6.96	2229.9384	0.6	0.0269	0.3711	0.0005019
112	gm(Anh)-AEJA=gm(Anh)-AEJ (4-3)	2	0.0092	11.82	1753.72	-0.9	0.0172	0.5	0.0003308
112	gm(Anh)-AEJ=gm(Anh)-AEJA (3-3)	2	0.0092	11.82	1753.72	-0.9	0.0172	0.5	0.0003308
146	gm-AEJA=gm-AEJA=g(DeAc)m-AEJ (4-3, 4-3)	3	0.0067	8.07	2675.1556	0.3	0.0168	0.37	6.26e-5
47	gm-AEJK	1	0.0034	2.29	998.4656	-1.4	0.0032	1.0	3.2e-5
48	AEJS	1	0.0034	2.79	477.2071	0.7	0.0032	1.0	1.282e-6
