## Supplementary material for "Rhizobial enzyme reveals pH-driven catalytic switching and ʟ-amino acid incorporation by ʟ,ᴅ-transpeptidases": File S1. Muropeptide Quantifications: Ldt16.1.csv

Match	Structure	Oligo State	Corrected Abundance (%)	Consolidated RT (min)	Consolidated Theo (Da)	Consolidated Delta (ppm)	Raw Abundance (%)	Relative Likelihood	Likelihood
1	gm-AEJA	1	45.2797	5.14	941.4077	0.0	42.333	1.0	1.0
199	gm-AEJA=gm-AEJA (4-3)	2	19.5057	7.27	1864.8048	0.3	18.2363	1.0	0.1792
2	gm-AEJ	1	5.9034	4.46	870.3706	-0.2	5.5192	1.0	0.05519
3	gm(Anh)-AEJA	1	5.1323	7.95	921.3815	0.5	4.7983	1.0	0.04798
39	gm-AEJA=AEJA (4-3)	2	4.6008	5.92	1384.6093	0.9	4.3014	1.0	0.0004817
40	gm-AEJA=gm(Anh)-AEJA (4-3)	2	2.8871	9.73	1844.7786	1.0	2.6992	1.0	0.02031
4	g(DeAc)mgm-AEJA	1	2.6055	5.43	1377.577	0.5	2.4359	1.0	0.02436
131	gm-AEJA=gm-AEJA=gm-AEJA (4-3, 4-3)	3	2.4024	8.58	2788.2033	-0.1	2.2461	1.0	0.0772
5	l-AEJA	1	2.266	4.7	533.2333	0.6	2.1185	1.0	0.02118
41	gm-AEJA=l-AEJA (4-3)	2	1.1564	7.4	1456.6304	0.5	1.0811	1.0	0.008968
6	gmgm-AEJA	1	1.0901	6.12	1419.5876	1.3	1.0192	1.0	0.01019
42	g(DeAc)m-AEJA	1	0.9821	4.8	899.3971	0.4	0.9182	1.0	0.009182
7	gm(Anh)-AEJ	1	0.8495	6.8	850.3444	0.4	0.7942	1.0	0.002648
132	gm-AEJA=gm-AEJA=gm(Anh)-AEJA (4-3, 4-3)	3	0.6581	10.7	2768.1771	0.8	0.6153	1.0	0.01143
133	gm-AEJA=g(DeAc)mgm-AEJA (4-3)	2	0.517	7.25	2300.9741	-0.7	0.4834	1.0	0.01031
8	gm	1	0.4371	2.9	498.2061	0.1	0.4087	1.0	0.004087
202	gm-AEJA=gmgm-AEJA (4-3)	2	0.3132	7.96	2342.9847	0.1	0.2928	1.0	0.004315
43	AEJA=gm(Anh)-AEJA (4-3)	2	0.2262	8.35	1364.5831	2.0	0.2115	1.0	5.46e-5
9	g(DeAc)mgm-AEJ	1	0.2185	4.83	1306.5399	0.9	0.2043	1.0	0.001344
134	gm-AEJA=gm-AEJA=AEJA (4-3, 4-3)	3	0.2039	7.54	2308.0078	0.3	0.1906	1.0	0.01821
44	gm-AEJA=g(DeAc)m-AEJA (4-3)	2	0.1773	7.01	1822.7956	0.4	0.1658	1.0	0.003887
10	gmgm-AEJ	1	0.1372	5.44	1348.5505	-0.2	0.1283	1.0	0.0005625
45	gm(Anh)-AEJA=gm(Anh)-AEJA (4-3)	2	0.1305	12.18	1824.7571	-1.1	0.122	1.0	0.002302
46	g(DeAc)mgm-AEJA=g(DeAc)mgm-AEJA (4-3)	2	0.1287	7.09	2737.1448	0.4	0.1203	1.0	0.0005934
11	AEJA	1	0.1217	1.98	461.2122	0.7	0.1138	1.0	0.001138
12	gmgm	1	0.1148	5.21	976.386	-0.0	0.1073	1.0	4.165e-5
13	gmgm(Anh)-AEJA	1	0.1123	5.43	1399.5614	-1.5	0.105	1.0	0.00105
136	gm-AEJA=AEJA=gm(Anh)-AEJA (4-3, 4-3)	3	0.0955	9.66	2287.9802	-0.2	0.0893	1.0	0.0008953
14	g(DeAc)mgm(Anh)-AEJA	1	0.0934	7.93	1357.5508	-0.5	0.0873	1.0	0.000873
15	l-AEJ	1	0.0866	3.26	462.1962	0.6	0.081	1.0	0.001169
48	gm-AEJA=gmgm(Anh)-AEJA (4-3)	2	0.0856	10.28	2322.9585	1.6	0.08	1.0	0.0004445
49	gm-AEJA=g(DeAc)mgm(Anh)-AEJA (4-3)	2	0.0785	9.6	2280.9493	0.0	0.0734	1.0	0.0003696
137	gm-AEJA=gm(Anh)-AEJA=gm(Anh)-AEJA (4-3, 4-3)	3	0.0782	12.58	2748.1495	1.7	0.0731	1.0	0.0005165
47	gm-AEJA=AEJ (4-3)	2	0.0776	5.44	1313.5722	0.2	0.0891	0.8146	0.000276
50	gm-AEJA=gm-AEJQ (4-3)	2	0.072	6.93	1921.8276	0.7	0.0673	1.0	5.08e-5
16	AEJ	1	0.0697	1.98	390.1751	0.6	0.0652	1.0	6.281e-5
17	g(DeAc)mgm	1	0.0688	4.53	934.3754	0.1	0.0643	1.0	9.956e-5
53	AEJA=l-AEJA (4-3)	2	0.0636	5.83	976.4349	1.8	0.0595	1.0	2.411e-5
209	gm-AEJA=gm-AEJA=gm-AEJA=gm-AEJA (4-3, 4-3, 4-3)	4	0.0617	9.42	3711.5991	1.1	0.0577	1.0	0.009508
139	gm-AEJA=gm-AEJA=l-AEJA (4-3, 4-3)	3	0.0536	8.92	2380.0289	1.4	0.0501	1.0	0.004577
140	gm-AEJA=gm-AEJA=g(DeAc)mgm-AEJA (4-3, 4-3)	3	0.0513	8.48	3224.3726	1.7	0.048	1.0	0.002046
210	gm-AEJA=gm-AEJA=gm-AEJA=gm(Anh)-AEJA (4-3, 4-3, 4-3)	4	0.0508	11.25	3691.5841	-1.5	0.0475	1.0	0.002605
54	AEJA=g(DeAc)mgm-AEJA (4-3)	2	0.0505	5.98	1820.7786	0.9	0.0472	1.0	2.772e-5
19	g(DeAc)m-AEJ	1	0.046	4.25	828.36	-0.0	0.043	1.0	0.0005068
57	l-AEJA=g(DeAc)mgm-AEJA (4-3)	2	0.0447	7.82	1892.7998	2.1	0.0418	1.0	0.000516
20	gm-AEJS	1	0.0425	4.5	957.4026	0.5	0.0397	1.0	0.000397
60	l-AEJA=gm(Anh)-AEJA (4-3)	2	0.0341	10.18	1436.6042	1.5	0.0319	1.0	0.001017
62	gmgm-AEJA=AEJA (4-3)	2	0.0262	6.69	1862.7892	1.6	0.0245	1.0	1.16e-5
146	gm-AEJA=gm-AEJA=g(DeAc)m-AEJA (4-3, 4-3)	3	0.0224	8.37	2746.1928	1.7	0.0209	1.0	0.0007019
23	gmgm(Anh)-AEJ	1	0.0212	7.58	1328.5242	1.5	0.0198	1.0	5.795e-5
147	gm-AEJA=gm-AEJA=gmgm(Anh)-AEJA (4-3, 4-3)	3	0.0195	11.12	3246.3669	-1.4	0.0182	1.0	0.0003387
25	g(DeAc)m	1	0.0194	2.09	456.1955	0.6	0.0181	1.0	3.753e-5
222	gm-AEJA=gm-AEJA=g(DeAc)mgm(Anh)-AEJA (4-3, 4-3)	3	0.0185	10.54	3204.3464	1.1	0.0173	1.0	0.0003107
65	g(DeAc)mgm-AEJA=g(DeAc)mgm(Anh)-AEJA (4-3)	2	0.0182	9.48	2717.1186	0.8	0.017	1.0	2.127e-5
47	gm-AEJ=AEJA (3-3)	2	0.0177	5.44	1313.5722	0.2	0.0891	0.1854	6.281e-5
66	gm-AEJA=gm-AEJS (4-3)	2	0.0174	6.69	1880.8011	0.5	0.0163	1.0	0.0001681
26	g(DeAc)mgm(Anh)-AEJ	1	0.0171	6.89	1286.5137	1.6	0.016	1.0	4.818e-5
27	gm-AEJR	1	0.017	15.77	1026.4717	-1.9	0.0159	1.0	0.000159
148	gm-AEJA=gm-AEJA=gmgm-AEJA (4-3, 4-3)	3	0.0165	9.03	3266.3832	1.5	0.0154	1.0	0.00124
69	AEJA=g(DeAc)m-AEJA (4-3)	2	0.0156	5.6	1342.6001	0.2	0.0146	1.0	1.045e-5
28	gm-AEJG	1	0.0143	4.63	927.3921	0.9	0.0134	1.0	0.000134
72	gmgm-AEJA=g(DeAc)mgm-AEJA (4-3)	2	0.014	7.89	2779.154	0.6	0.0131	1.0	0.0002483
67	gm-AEJ=l-AEJA (3-3)	2	0.0129	6.92	1385.5933	0.8	0.0156	0.7732	0.001169
30	gm-AEJQ	1	0.0128	4.93	998.4292	0.1	0.012	1.0	0.00012
233	gm-AEJA=gm-AEJA=gm(Anh)-AEJA=gm(Anh)-AEJA (4-3, 4-3, 4-3)	4	0.0105	12.95	3671.5467	1.5	0.0098	1.0	0.0003095
155	gm-AEJA=gm-AEJA=gm-AEJQ (4-3, 4-3)	3	0.0102	8.25	2845.2248	1.5	0.0095	1.0	0.0002849
156	gm-AEJA=l-AEJA=gm(Anh)-AEJA (4-3, 4-3)	3	0.0102	11.18	2360.0014	1.3	0.0095	1.0	0.000135
81	gm-AEJ=gm(Anh)-AEJ (3-3)	2	0.0095	7.63	1702.7044	1.0	0.0089	1.0	0.0004383
157	AEJA=gm(Anh)-AEJA=gm(Anh)-AEJA (4-3, 4-3)	3	0.0095	11.71	2267.954	1.1	0.0089	1.0	1.388e-6
84	AEJA=gmgm(Anh)-AEJA (4-3)	2	0.0092	8.96	1842.763	2.3	0.0086	1.0	1.195e-6
90	gm-AEJ=gm-AEJ (3-3)	2	0.0082	6.5	1722.7319	0.9	0.0077	1.0	0.003046
68	gm-AEJA=gm-AEJ (4-3)	2	0.008	6.82	1793.7691	-0.3	0.015	0.5	0.02336
68	gm-AEJ=gm-AEJA (3-3)	2	0.008	6.82	1793.7691	-0.3	0.015	0.5	0.02336
242	gm-AEJA=gm-AEJA=gm-AEJA=AEJA (4-3, 4-3, 4-3)	4	0.0079	8.69	3231.4036	1.0	0.0074	1.0	0.0008069
243	gm-AEJA=gm-AEJA=AEJA=gm(Anh)-AEJA (4-3, 4-3, 4-3)	4	0.0077	10.5	3211.3886	-1.4	0.0072	1.0	0.000378
162	gm-AEJA=l-AEJA=g(DeAc)mgm-AEJA (4-3, 4-3)	3	0.0072	9.05	2816.1982	0.8	0.0067	1.0	0.000177
93	gm-AEJA=gm-AEJG (4-3)	2	0.007	6.74	1850.7905	0.0	0.0073	0.8955	5.673e-5
163	gm(Anh)-AEJA=gm(Anh)-AEJA=gm(Anh)-AEJA (4-3, 4-3)	3	0.0066	14.34	2728.1233	1.1	0.0062	1.0	5.854e-5
165	AEJA=AEJA=gm(Anh)-AEJA (4-3, 4-3)	3	0.0063	8.42	1807.7847	2.3	0.0059	1.0	2.407e-6
77	gm-AEJA=gm(Anh)-AEJ (4-3)	2	0.0062	8.11	1773.7415	1.6	0.0104	0.5594	0.003362
104	gm(Anh)-AEJA=gmgm(Anh)-AEJA (4-3)	2	0.006	12.58	2302.9323	0.9	0.0056	1.0	5.038e-5
166	gm-AEJA=gm-AEJA=gmgm(Anh)-AEJA (4-3, 4-3)	3	0.006	8.47	3246.357	0.7	0.0056	1.0	0.0003387
105	l-AEJA=gmgm(Anh)-AEJA (4-3)	2	0.0059	7.82	1914.7841	0.0	0.0055	1.0	2.224e-5
106	g(DeAc)m-AEJA=g(DeAc)mgm-AEJA (4-3)	2	0.0059	6.98	2258.9649	0.2	0.0055	1.0	0.0002237
168	l-AEJA=g(DeAc)m-AEJA (4-3)	2	0.0058	7.12	1414.6199	0.1	0.0054	1.0	0.0001945
107	gm-AEJ=l-AEJ (3-3)	2	0.0056	6.48	1314.5562	1.8	0.0052	1.0	4.471e-5
110	gmgm-AEJA=g(DeAc)mgm(Anh)-AEJA (4-3)	2	0.0052	10.1	2759.1278	1.5	0.0049	1.0	8.898e-6
77	gm-AEJ=gm(Anh)-AEJA (3-3)	2	0.0049	8.11	1773.7415	1.6	0.0104	0.4406	0.002648
112	l-AEJA=g(DeAc)mgm(Anh)-AEJA (4-3)	2	0.0046	10.29	1872.7735	1.8	0.0043	1.0	1.849e-5
35	gm-AEJN	1	0.0045	6.37	984.4135	1.6	0.0042	1.0	4.2e-5
179	gm-AEJA=gm(Anh)-AEJA=gmgm(Anh)-AEJA (4-3, 4-3)	3	0.0045	13.08	3226.3407	-1.5	0.0042	1.0	2.371e-5
183	gm-AEJA=gm(Anh)-AEJA=gmgm(Anh)-AEJA (4-3, 4-3)	3	0.004	12.87	3226.3294	1.2	0.0037	1.0	2.371e-5
67	gm-AEJA=l-AEJ (4-3)	2	0.0038	6.92	1385.5933	0.8	0.0156	0.2268	0.0003429
119	gm-AEJ=gm-AEJR (3-3)	2	0.0037	7.79	1878.8205	2.8	0.0035	1.0	8.776e-6
187	gm-AEJA=gmgm-AEJA=AEJA (4-3, 4-3)	3	0.0037	8.0	2786.1877	1.7	0.0035	1.0	0.0001037
121	gm(Anh)-AEJA=g(DeAc)mgm(Anh)-AEJA (4-3)	2	0.0034	11.87	2260.9217	1.9	0.0032	1.0	4.189e-5
115	AEJ=gm(Anh)-AEJA (3-3)	2	0.0033	7.73	1293.546	1.7	0.004	0.7759	3.128e-5
122	gm-AEJA=g(DeAc)mgm-AEJA (4-3)	2	0.0031	7.58	2300.9755	1.2	0.0029	1.0	0.01031
193	gm-AEJA=AEJA=l-AEJA (4-3, 4-3)	3	0.0031	7.73	1899.8321	1.4	0.0029	1.0	0.0002519
124	gmgm-AEJA=l-AEJA (4-3)	2	0.0029	8.08	1934.8103	2.0	0.0027	1.0	0.0002159
194	gm-AEJA=g(DeAc)mgm-AEJA=g(DeAc)mgm-AEJA (4-3, 4-3)	3	0.0028	8.18	3660.5419	2.0	0.0026	1.0	0.0005093
196	gm-AEJA=gm(Anh)-AEJA=g(DeAc)mgm(Anh)-AEJA (4-3, 4-3)	3	0.0028	12.35	3184.3202	0.3	0.0026	1.0	1.355e-5
263	gm-AEJA=gm-AEJA=gm-AEJA=g(DeAc)mgm(Anh)-AEJA (4-3, 4-3, 4-3)	4	0.0028	11.02	4127.7422	1.4	0.0026	1.0	7.324e-5
198	gm-AEJA=gm-AEJA=gm-AEJS (4-3, 4-3)	3	0.0025	7.95	2804.1982	1.5	0.0023	1.0	6.9e-5
130	gm-AEJA=gm-AEJN (4-3)	2	0.0022	8.35	1907.812	1.3	0.0021	1.0	1.778e-5
115	AEJA=gm(Anh)-AEJ (4-3)	2	0.001	7.73	1293.546	1.7	0.004	0.2241	9.038e-6
93	gm-AEJ=gm-AEJQ (3-3)	2	0.0008	6.74	1850.7905	0.0	0.0073	0.1045	6.623e-6
