## Supplementary material for "Rhizobial enzyme reveals pH-driven catalytic switching and ʟ-amino acid incorporation by ʟ,ᴅ-transpeptidases": File S1. Muropeptide Quantifications: Ldt16.2.csv

Match	Structure	Oligo State	Corrected Abundance (%)	Consolidated RT (min)	Consolidated Theo (Da)	Consolidated Delta (ppm)	Raw Abundance (%)	Relative Likelihood	Likelihood
1	gm-AEJA	1	44.4956	5.19	941.4077	-0.7	41.0146	1.0	1.0
139	gm-AEJA=gm-AEJA (4-3)	2	14.8641	7.25	1864.8048	-0.2	13.7012	1.0	0.1682
2	gm-AEJ	1	8.8283	4.59	870.3706	-1.1	8.1376	1.0	0.08138
49	gm-AEJA=AEJA (4-3)	2	7.0374	5.93	1384.6093	0.2	6.4868	1.0	0.001176
3	g(DeAc)m-AEJA	1	4.3252	4.89	899.3971	-0.3	3.9868	1.0	0.03987
4	gm(Anh)-AEJA	1	3.128	7.94	921.3815	-0.2	2.8833	1.0	0.02883
5	gmgm-AEJA	1	2.2353	6.15	1419.5876	0.3	2.0604	1.0	0.0206
50	gm-AEJA=gm(Anh)-AEJA (4-3)	2	2.1981	9.72	1844.7786	0.1	2.0261	1.0	0.01183
6	g(DeAc)mgm-AEJA	1	1.6452	5.45	1377.577	-0.1	1.5165	1.0	0.01516
142	gm-AEJA=gm-AEJA=gm-AEJA (4-3, 4-3)	3	1.3455	8.58	2788.202	0.2	1.2402	1.0	0.05619
7	gm	1	1.2136	2.91	498.2061	-0.7	1.1187	1.0	0.01119
8	gm(Anh)-AEJ	1	1.1957	6.83	850.3444	-0.2	1.1022	1.0	0.002346
103	gm-AEJA=g(DeAc)m-AEJA (4-3)	2	0.7917	7.0	1822.7943	-0.0	0.7298	1.0	0.01635
9	g(DeAc)m-AEJ	1	0.591	4.41	828.36	-0.6	0.5448	1.0	0.003244
51	AEJA=gm(Anh)-AEJA (4-3)	2	0.4261	8.33	1364.5831	0.5	0.3928	1.0	8.269e-5
10	gmgm-AEJ	1	0.4098	5.47	1348.5505	-0.4	0.3777	1.0	0.001677
11	l-AEJA	1	0.4002	4.82	533.2333	0.5	0.3689	1.0	0.003689
104	gm-AEJA=gm-AEJA=gm(Anh)-AEJA (4-3, 4-3)	3	0.3948	10.73	2768.1771	-0.1	0.3639	1.0	0.00831
105	gm-AEJA=g(DeAc)mgm-AEJA (4-3)	2	0.3814	7.25	2300.9741	-1.3	0.3516	1.0	0.00622
12	AEJA	1	0.3111	1.99	461.2122	-0.2	0.2868	1.0	0.002868
13	gmgm	1	0.3046	5.27	976.386	-0.8	0.2808	1.0	0.0002305
14	g(DeAc)mgm-AEJ	1	0.2782	4.9	1306.5399	-0.6	0.2564	1.0	0.001234
144	gm-AEJA=gm-AEJA=AEJA (4-3, 4-3)	3	0.2751	7.51	2308.0065	0.1	0.2536	1.0	0.02661
52	gm-AEJA=l-AEJA (4-3)	2	0.2275	7.41	1456.6304	-0.5	0.2097	1.0	0.001513
106	AEJA=g(DeAc)m-AEJA (4-3)	2	0.1867	5.63	1342.5988	0.0	0.1721	1.0	0.0001143
145	gm-AEJA=gmgm-AEJA (4-3)	2	0.1683	7.91	2342.9847	-0.3	0.1551	1.0	0.008451
17	AEJ	1	0.1669	2.43	390.1751	-0.6	0.1538	1.0	0.0002334
53	gm-AEJA=AEJ (4-3)	2	0.1458	5.47	1313.5722	-0.1	0.1841	0.7299	0.0006308
18	l-AEJG	1	0.1399	6.18	519.2177	0.7	0.129	1.0	1.022e-6
54	gmgm-AEJA=AEJA (4-3)	2	0.1292	6.7	1862.7892	0.4	0.1191	1.0	5.909e-5
55	gm(Anh)-AEJA=gm(Anh)-AEJA (4-3)	2	0.1189	12.18	1824.7524	0.0	0.1096	1.0	0.0008313
56	gm-AEJA=gmgm(Anh)-AEJA (4-3)	2	0.1171	10.28	2322.9585	0.6	0.1079	1.0	0.0003293
109	gm-AEJA=AEJA=gm(Anh)-AEJA (4-3, 4-3)	3	0.0994	9.65	2287.9802	-0.5	0.0916	1.0	0.001611
26	g(DeAc)mgm	1	0.0911	4.66	934.3754	-0.8	0.084	1.0	0.0001697
27	gmgm(Anh)-AEJA	1	0.0871	8.69	1399.5614	0.2	0.0803	1.0	0.000803
151	g(DeAc)mgm-AEJA=g(DeAc)mgm-AEJA (4-3)	2	0.0788	7.09	2737.1435	0.0	0.0726	1.0	0.00023
110	gm-AEJA=gm-AEJA=g(DeAc)m-AEJA (4-3, 4-3)	3	0.0769	8.32	2746.1928	0.2	0.0709	1.0	0.002993
111	gm-AEJA=AEJA=AEJA (4-3, 4-3)	3	0.0692	6.35	1827.8109	0.3	0.0638	1.0	4.225e-5
28	g(DeAc)mgm(Anh)-AEJA	1	0.0635	7.91	1357.5508	-0.4	0.0585	1.0	0.000585
60	AEJA=g(DeAc)mgm-AEJA (4-3)	2	0.0608	6.0	1820.7786	0.1	0.056	1.0	4.349e-5
62	gm-AEJA=g(DeAc)mgm(Anh)-AEJA (4-3)	2	0.0572	9.57	2280.9493	-0.2	0.0527	1.0	0.0002399
53	gm-AEJ=AEJA (3-3)	2	0.0539	5.47	1313.5722	-0.1	0.1841	0.2701	0.0002334
115	gm-AEJA=gm(Anh)-AEJA=gm(Anh)-AEJA (4-3, 4-3)	3	0.0533	12.57	2748.1495	0.0	0.0491	1.0	0.0004495
33	l-AEJ	1	0.046	3.28	462.1962	-0.9	0.0424	1.0	0.0003002
66	AEJ=AEJ (3-3)	2	0.0457	9.04	762.3396	0.3	0.0421	1.0	2.365e-6
34	g(DeAc)m	1	0.0368	1.81	456.1955	-0.1	0.0339	1.0	0.000446
73	l-AEJA=g(DeAc)mgm-AEJA (4-3)	2	0.0345	7.78	1892.7998	0.4	0.0318	1.0	5.594e-5
76	AEJA=l-AEJA (4-3)	2	0.0321	5.84	976.4349	-1.5	0.0296	1.0	1.058e-5
159	gm-AEJA=gm-AEJA=gm-AEJA=gm-AEJA (4-3, 4-3, 4-3)	4	0.0304	9.42	3711.5991	0.5	0.028	1.0	0.005087
37	gm-AEJG	1	0.0301	4.74	927.3921	0.0	0.0277	1.0	0.000277
38	gmgm(Anh)-AEJ	1	0.0298	7.59	1328.5242	-0.1	0.0275	1.0	6.534e-5
121	gm-AEJA=gm-AEJA=g(DeAc)mgm-AEJA (4-3, 4-3)	3	0.0282	8.45	3224.3726	0.3	0.026	1.0	0.001442
78	l-AEJA=l-AEJG (4-3)	2	0.028	8.88	1034.4404	2.4	0.0258	1.0	4.759e-6
71	gm-AEJA=gm(Anh)-AEJ (4-3)	2	0.0259	8.1	1773.7415	0.2	0.0362	0.6583	0.004521
79	gm-AEJA=gm-AEJA (4-3)	2	0.0252	8.27	1864.8062	0.0	0.0232	1.0	0.1682
161	gm-AEJA=gm-AEJA=gm-AEJA=gm(Anh)-AEJA (4-3, 4-3, 4-3)	4	0.0252	11.24	3691.5729	0.7	0.0232	1.0	0.001493
82	AEJA=gmgm(Anh)-AEJA (4-3)	2	0.0223	8.95	1842.763	0.4	0.0206	1.0	2.303e-6
40	g(DeAc)mgm(Anh)-AEJ	1	0.0216	6.81	1286.5137	-0.1	0.0199	1.0	4.76e-5
125	g(DeAc)m-AEJA=g(DeAc)mgm-AEJA (4-3)	2	0.0206	7.13	2258.9636	-0.5	0.019	1.0	0.0006046
69	AEJA=AEJ (4-3)	2	0.0199	8.81	833.3767	1.0	0.0367	0.5	4.411e-6
69	AEJ=AEJA (3-3)	2	0.0199	8.81	833.3767	1.0	0.0367	0.5	4.411e-6
87	gm-AEJ=gm(Anh)-AEJ (3-3)	2	0.0197	7.62	1702.7044	-0.8	0.0182	1.0	0.0008969
127	gm-AEJA=gm-AEJA=l-AEJA (4-3, 4-3)	3	0.0193	8.88	2380.0289	0.6	0.0178	1.0	0.0008601
129	g(DeAc)m-AEJA=g(DeAc)m-AEJA (4-3)	2	0.0178	6.65	1780.7837	0.1	0.0164	1.0	0.001589
130	AEJA=AEJ=AEJ (4-3, 3-3)	3	0.0175	15.92	1205.5412	4.2	0.0161	1.0	1.207e-6
131	AEJA=AEJA=gm(Anh)-AEJA (4-3, 4-3)	3	0.0172	8.43	1807.7847	0.7	0.0159	1.0	1.127e-5
169	gm-AEJA=AEJA=g(DeAc)m-AEJA (4-3, 4-3)	3	0.0161	7.17	2265.9959	-0.8	0.0148	1.0	0.0007059
133	AEJA=gm(Anh)-AEJA=gm(Anh)-AEJA (4-3, 4-3)	3	0.0144	11.71	2267.954	0.4	0.0133	1.0	3.143e-6
71	gm-AEJ=gm(Anh)-AEJA (3-3)	2	0.0134	8.1	1773.7415	0.2	0.0362	0.3417	0.002346
96	l-AEJA=l-AEJA (4-3)	2	0.0124	10.56	1048.456	2.2	0.0114	1.0	1.361e-5
162	gm-AEJA=gm-AEJ (4-3)	2	0.012	6.81	1793.7677	-0.4	0.0221	0.5	0.03338
162	gm-AEJ=gm-AEJA (3-3)	2	0.012	6.81	1793.7677	-0.4	0.0221	0.5	0.03338
134	gm-AEJA=gm-AEJA=gmgm(Anh)-AEJA (4-3, 4-3)	3	0.0113	11.12	3246.357	0.6	0.0104	1.0	0.0004425
98	AEJA=AEJA (4-3)	2	0.0112	4.44	904.4138	0.6	0.0103	1.0	8.225e-6
92	l-AEJA=g(DeAc)m-AEJ (4-3)	2	0.0088	16.01	1343.5841	1.6	0.015	0.5432	2.01e-5
92	l-AEJ=g(DeAc)m-AEJA (3-3)	2	0.0074	16.01	1343.5841	1.6	0.015	0.4568	1.69e-5
