## Supplementary material for "Rhizobial enzyme reveals pH-driven catalytic switching and ʟ-amino acid incorporation by ʟ,ᴅ-transpeptidases": File S1. Muropeptide Quantifications: Ldt16.3.csv

Match	Structure	Oligo State	Corrected Abundance (%)	Consolidated RT (min)	Consolidated Theo (Da)	Consolidated Delta (ppm)	Raw Abundance (%)	Relative Likelihood	Likelihood
1	gm-AEJA	1	35.3849	5.12	941.4077	0.1	33.503	1.0	1.0
2	g(DeAc)m-AEJA	1	19.7617	4.79	899.3985	-0.8	18.7107	1.0	0.1871
47	gm-AEJA=gm-AEJA (4-3)	2	12.033	7.26	1864.8062	0.7	11.393	1.0	0.1122
48	gm-AEJA=AEJA (4-3)	2	5.6431	5.9	1384.6093	1.1	5.343	1.0	0.001148
3	gm(Anh)-AEJA	1	4.0122	7.94	921.3815	0.7	3.7988	1.0	0.03799
49	gm-AEJA=g(DeAc)m-AEJA (4-3)	2	3.5905	6.99	1822.7956	0.2	3.3995	1.0	0.06269
4	gm-AEJ	1	2.8344	4.44	870.3706	0.6	2.6837	1.0	0.02684
5	g(DeAc)mgm-AEJA	1	1.8499	5.41	1377.577	1.1	1.7515	1.0	0.01752
6	gmgm-AEJA	1	1.7341	6.11	1419.5876	1.5	1.6419	1.0	0.01642
50	gm-AEJA=gm(Anh)-AEJA (4-3)	2	1.7098	9.73	1844.7786	1.2	1.6189	1.0	0.01273
7	gm	1	1.3113	2.89	498.2061	0.6	1.2416	1.0	0.01242
8	g(DeAc)m-AEJ	1	1.0816	4.25	828.36	1.1	1.0241	1.0	0.005021
116	gm-AEJA=gm-AEJA=gm-AEJA (4-3, 4-3)	3	0.921	8.59	2788.2033	1.1	0.872	1.0	0.03817
9	l-AEJA	1	0.9112	4.72	533.2333	1.1	0.8627	1.0	0.008627
51	AEJA=g(DeAc)m-AEJA (4-3)	2	0.671	5.59	1342.6001	0.2	0.6353	1.0	0.0006412
52	g(DeAc)m-AEJA=g(DeAc)m-AEJA (4-3)	2	0.4674	6.64	1780.785	1.2	0.4425	1.0	0.03501
53	gm-AEJA=l-AEJA (4-3)	2	0.425	7.39	1456.6304	1.1	0.4024	1.0	0.00289
10	gm(Anh)-AEJ	1	0.4129	6.8	850.3444	0.9	0.3909	1.0	0.001019
11	AEJA	1	0.3619	1.97	461.2122	0.3	0.3427	1.0	0.003427
117	gm-AEJA=g(DeAc)mgm-AEJA (4-3)	2	0.3278	7.23	2300.9741	0.2	0.3104	1.0	0.005868
54	AEJA=gm(Anh)-AEJA (4-3)	2	0.294	8.35	1364.5831	1.3	0.2784	1.0	0.0001302
118	gm-AEJA=gm-AEJA=gm(Anh)-AEJA (4-3, 4-3)	3	0.2932	10.7	2768.1771	0.8	0.2776	1.0	0.005424
119	gm-AEJA=gm-AEJA=g(DeAc)m-AEJA (4-3, 4-3)	3	0.284	8.35	2746.1928	1.0	0.2689	1.0	0.01139
12	gmgm	1	0.257	5.21	976.386	0.5	0.2433	1.0	0.0002039
55	gm-AEJA=gmgm-AEJA (4-3)	2	0.2423	7.94	2342.9861	0.0	0.2294	1.0	0.005501
56	gm-AEJA=g(DeAc)m(Anh)-AEJA (4-3)	2	0.2297	9.42	1802.7694	0.8	0.2175	1.0	0.0001186
13	g(DeAc)m	1	0.1795	1.78	456.1955	0.6	0.17	1.0	0.002323
120	gm-AEJA=gm-AEJA=AEJA (4-3, 4-3)	3	0.1602	7.52	2308.0078	0.5	0.1517	1.0	0.0179
14	gmgm-AEJ	1	0.1561	5.44	1348.5505	0.0	0.1478	1.0	0.0004406
16	AEJ	1	0.1257	1.98	390.1751	0.1	0.119	1.0	9.197e-5
58	gm-AEJA=AEJ (4-3)	2	0.1231	5.43	1313.5722	1.2	0.1434	0.8126	0.0003987
17	gmgm(Anh)-AEJA	1	0.1196	8.71	1399.5614	1.4	0.1132	1.0	0.001132
18	g(DeAc)mgm-AEJ	1	0.1127	4.83	1306.5399	0.2	0.1067	1.0	0.0004701
121	g(DeAc)m-AEJA=g(DeAc)mgm-AEJA (4-3)	2	0.1066	6.97	2258.9636	0.1	0.1009	1.0	0.003277
61	gm(Anh)-AEJA=gm(Anh)-AEJA (4-3)	2	0.1051	12.19	1824.7571	-1.0	0.0995	1.0	0.001443
20	g(DeAc)mgm	1	0.099	4.53	934.3754	0.6	0.0937	1.0	0.0002175
62	gm-AEJA=gmgm(Anh)-AEJA (4-3)	2	0.0949	10.3	2322.9585	1.3	0.0899	1.0	0.0003793
64	gmgm-AEJA=AEJA (4-3)	2	0.0908	6.67	1862.7892	1.4	0.086	1.0	5.627e-5
65	AEJ=AEJ (3-3)	2	0.0848	10.44	762.3396	1.1	0.0803	1.0	1.416e-6
123	gm-AEJA=AEJA=gm(Anh)-AEJA (4-3, 4-3)	3	0.0766	9.65	2287.9802	1.0	0.0725	1.0	0.0009327
24	g(DeAc)mgm(Anh)-AEJA	1	0.0751	7.93	1357.5508	0.6	0.0711	1.0	0.000711
67	AEJA=g(DeAc)mgm-AEJA (4-3)	2	0.0725	5.98	1820.7786	0.9	0.0686	1.0	6.002e-5
69	l-AEJA=g(DeAc)m-AEJA (4-3)	2	0.0652	7.07	1414.6212	-0.0	0.0617	1.0	0.001614
126	gm-AEJA=gm-AEJA=g(DeAc)m(Anh)-AEJA (4-3, 4-3)	3	0.0648	10.4	2726.1665	0.2	0.0614	1.0	0.0007287
169	gm-AEJA=AEJA=g(DeAc)m-AEJA (4-3, 4-3)	3	0.0594	7.18	2265.9959	-0.1	0.0562	1.0	1.34e-5
71	gm-AEJ=gm-AEJV (3-3)	2	0.0586	9.32	1821.8004	-0.0	0.0555	1.0	7.971e-6
72	gm-AEJA=g(DeAc)mgm(Anh)-AEJA (4-3)	2	0.0559	9.58	2280.9493	0.9	0.0529	1.0	0.0002382
73	AEJA=l-AEJA (4-3)	2	0.0535	5.8	976.4349	1.4	0.0507	1.0	2.956e-5
29	l-AEJR	1	0.047	5.92	618.2973	0.6	0.0445	1.0	1.579e-6
132	gm-AEJA=gm(Anh)-AEJA=gm(Anh)-AEJA (4-3, 4-3)	3	0.0382	12.58	2748.1495	1.7	0.0362	1.0	0.0003334
30	g(DeAc)m(Anh)-AEJA	1	0.0374	5.38	879.3709	1.2	0.0354	1.0	0.000354
133	gm-AEJA=g(DeAc)m-AEJA=g(DeAc)m-AEJA (4-3, 4-3)	3	0.037	8.0	2704.1822	0.7	0.035	1.0	0.001483
80	g(DeAc)mgm-AEJA=g(DeAc)mgm-AEJA (4-3)	2	0.0336	7.15	2737.1448	-0.0	0.0318	1.0	0.0003068
32	l-AEJV	1	0.0332	10.75	561.2646	1.6	0.0314	1.0	2.562e-6
33	g(DeAc)m-AEJS	1	0.0321	15.13	915.3921	-0.2	0.0304	1.0	3.742e-5
34	l-AEJ	1	0.0316	3.27	462.1962	0.4	0.0299	1.0	0.0002315
35	gm-AEJV	1	0.0314	8.3	969.439	1.3	0.0297	1.0	0.000297
36	gm-AEJP	1	0.0303	13.46	967.4234	3.0	0.0287	1.0	0.000287
58	gm-AEJ=AEJA (3-3)	2	0.0284	5.43	1313.5722	1.2	0.1434	0.1874	9.197e-5
83	AEJA=l-AEJV (4-3)	2	0.0275	8.27	1004.4662	1.4	0.026	1.0	1.076e-6
37	AEJV	1	0.0269	8.85	489.2435	2.0	0.0255	1.0	1.018e-6
137	gm-AEJA=gm-AEJA=g(DeAc)mgm-AEJA (4-3, 4-3)	3	0.025	8.49	3224.3726	1.6	0.0237	1.0	0.00104
88	gm-AEJT	1	0.0249	6.92	971.4183	0.6	0.0236	1.0	0.000236
91	AEJA=gmgm(Anh)-AEJA (4-3)	2	0.0223	8.92	1842.763	1.1	0.0211	1.0	3.879e-6
180	gm-AEJA=gm-AEJA=gm(Anh)-AEJA (4-3, 4-3)	3	0.0223	8.38	2768.1758	0.2	0.0211	1.0	0.005424
40	gm-AEJS	1	0.0211	4.88	957.4026	0.5	0.02	1.0	0.0002
142	gm-AEJA=gm-AEJA=l-AEJA (4-3, 4-3)	3	0.0206	8.9	2380.0289	1.2	0.0195	1.0	0.001348
90	AEJ=l-AEJA (3-3)	2	0.0204	11.95	905.3978	2.0	0.0212	0.9092	1.027e-5
183	gm-AEJA=gm-AEJA=gm-AEJA=gm-AEJA (4-3, 4-3, 4-3)	4	0.0195	9.4	3711.6103	-1.2	0.0185	1.0	0.002921
42	gm-AEJR	1	0.0193	15.91	1026.4717	-1.6	0.0183	1.0	0.000183
43	gmgm(Anh)-AEJ	1	0.0182	7.58	1328.5242	1.2	0.0172	1.0	3.038e-5
99	AEJA=l-AEJR (4-3)	2	0.018	8.66	1061.4989	1.7	0.017	1.0	1.525e-6
187	gm-AEJA=gm-AEJA=gm-AEJA=gm(Anh)-AEJA (4-3, 4-3, 4-3)	4	0.0176	11.22	3691.5841	-1.2	0.0167	1.0	7.069e-5
105	l-AEJA=gm(Anh)-AEJA (4-3)	2	0.0164	10.18	1436.6042	1.0	0.0155	1.0	0.0003277
147	gm-AEJA=gm-AEJA=gmgm(Anh)-AEJA (4-3, 4-3)	3	0.0152	11.12	3246.3669	-1.2	0.0144	1.0	0.0003012
81	AEJA=AEJ (4-3)	2	0.0141	8.78	833.3767	1.9	0.0267	0.5	4.078e-6
81	AEJ=AEJA (3-3)	2	0.0141	8.78	833.3767	1.9	0.0267	0.5	4.078e-6
82	gm-AEJA=gm-AEJ (4-3)	2	0.0137	6.8	1793.7691	0.0	0.026	0.5	0.008991
82	gm-AEJ=gm-AEJA (3-3)	2	0.0137	6.8	1793.7691	0.0	0.026	0.5	0.008991
103	gm-AEJ=l-AEJA (3-3)	2	0.0116	6.87	1385.5933	-0.3	0.0157	0.698	0.0002315
154	AEJA=AEJA=gm(Anh)-AEJA (4-3, 4-3)	3	0.0109	8.42	1807.7847	2.0	0.0103	1.0	9.541e-6
45	gm(Anh)-AEJP	1	0.0108	12.28	947.3971	3.3	0.0102	1.0	1.09e-5
103	gm-AEJA=l-AEJ (4-3)	2	0.005	6.87	1385.5933	-0.3	0.0157	0.302	0.0001002
158	AEJA=g(DeAc)m-AEJA (4-3)	2	0.0042	3.33	1342.5988	-2.3	0.004	1.0	0.0006412
90	AEJA=l-AEJ (4-3)	2	0.002	11.95	905.3978	2.0	0.0212	0.09075	1.025e-6
