## Supplementary material for "Rhizobial enzyme reveals pH-driven catalytic switching and ʟ-amino acid incorporation by ʟ,ᴅ-transpeptidases": File S1. Muropeptide Quantifications: Ldt17.1.csv

Match	Structure	Oligo State	Corrected Abundance (%)	Consolidated RT (min)	Consolidated Theo (Da)	Consolidated Delta (ppm)	Raw Abundance (%)	Relative Likelihood	Likelihood
1	gm-AEJA	1	42.8525	5.13	941.4077	-0.6	40.2408	1.0	1.0
39	gm-AEJA=gm-AEJA (4-3)	2	17.6231	7.26	1864.8062	-0.2	16.549	1.0	0.1619
40	g(DeAc)m-AEJA	1	11.3905	4.83	899.3971	0.4	10.6963	1.0	0.107
2	gm(Anh)-AEJA	1	5.4403	7.94	921.3815	0.5	5.1087	1.0	0.05109
41	gm-AEJA=AEJA (4-3)	2	2.9218	5.91	1384.6093	0.7	2.7437	1.0	0.0009199
42	gm-AEJA=gm(Anh)-AEJA (4-3)	2	2.5826	9.71	1844.7786	0.6	2.4252	1.0	0.02056
3	gm-AEJ	1	2.5289	4.47	870.3706	-0.2	2.3748	1.0	0.02375
43	gm-AEJA=g(DeAc)m-AEJA (4-3)	2	2.4213	7.0	1822.7956	-0.3	2.2737	1.0	0.04304
124	gm-AEJA=gm-AEJA=gm-AEJA (4-3, 4-3)	3	2.0918	8.56	2788.2033	0.1	1.9643	1.0	0.06659
4	l-AEJA	1	1.9726	4.73	533.2333	0.5	1.8524	1.0	0.01852
5	g(DeAc)mgm-AEJA	1	1.2438	5.42	1377.577	0.4	1.168	1.0	0.01168
44	gm-AEJA=l-AEJA (4-3)	2	1.0031	7.39	1456.6304	0.7	0.942	1.0	0.007454
125	gm-AEJA=gm-AEJA=gm(Anh)-AEJA (4-3, 4-3)	3	0.6398	10.69	2768.1771	0.4	0.6008	1.0	0.009759
6	gm(Anh)-AEJ	1	0.483	6.8	850.3444	0.6	0.4536	1.0	0.001213
7	gmgm-AEJA	1	0.3951	6.12	1419.5876	1.0	0.371	1.0	0.00371
8	gm	1	0.3919	2.91	498.2061	0.1	0.368	1.0	0.00368
126	gm-AEJA=g(DeAc)mgm-AEJA (4-3)	2	0.3089	7.25	2300.9741	-1.0	0.2901	1.0	0.0047
9	g(DeAc)m-AEJ	1	0.3023	4.29	828.36	0.2	0.2839	1.0	0.00254
127	gm-AEJA=gm-AEJA=g(DeAc)m-AEJA (4-3, 4-3)	3	0.2695	8.32	2746.1928	1.0	0.2531	1.0	0.00915
10	AEJA	1	0.2434	2.01	461.2122	0.1	0.2286	1.0	0.002286
45	AEJA=gm(Anh)-AEJA (4-3)	2	0.184	8.33	1364.5831	1.2	0.1728	1.0	0.0001168
129	gm-AEJA=gm-AEJA=AEJA (4-3, 4-3)	3	0.1582	7.52	2308.0078	0.4	0.1486	1.0	0.01104
46	g(DeAc)m-AEJA=g(DeAc)m-AEJA (4-3)	2	0.1526	6.65	1780.785	0.3	0.1433	1.0	0.01144
47	gm-AEJA=g(DeAc)m(Anh)-AEJA (4-3)	2	0.1309	9.42	1802.7694	-0.1	0.1229	1.0	0.0001006
48	AEJA=g(DeAc)m-AEJA (4-3)	2	0.1296	5.61	1342.6001	-0.3	0.1217	1.0	0.0002445
49	gm(Anh)-AEJA=gm(Anh)-AEJA (4-3)	2	0.1229	12.17	1824.7571	-1.2	0.1154	1.0	0.00261
190	gm-AEJA=gmgm-AEJA (4-3)	2	0.1083	7.93	2342.9847	0.2	0.1017	1.0	0.001493
130	gm-AEJA=gm(Anh)-AEJA=gm(Anh)-AEJA (4-3, 4-3)	3	0.0998	12.55	2748.1495	1.3	0.0937	1.0	0.0004644
11	gmgm	1	0.0917	5.23	976.386	-0.8	0.0861	1.0	1.365e-5
50	gm-AEJA=AEJ (4-3)	2	0.0821	5.81	1313.5722	1.8	0.0908	0.8486	0.0003042
12	AEJ	1	0.0805	1.99	390.1751	-0.1	0.0756	1.0	5.429e-5
132	gm-AEJA=AEJA=gm(Anh)-AEJA (4-3, 4-3)	3	0.076	9.65	2287.9802	-0.2	0.0714	1.0	0.0006954
194	gm-AEJA=gm-AEJA=gm-AEJA=gm-AEJA (4-3, 4-3, 4-3)	4	0.0732	9.42	3711.5991	0.7	0.0687	1.0	0.007905
52	l-AEJA=g(DeAc)m-AEJA (4-3)	2	0.0686	7.09	1414.6212	-0.3	0.0644	1.0	0.001981
13	gmgm(Anh)-AEJA	1	0.0676	8.68	1399.5614	0.9	0.0635	1.0	0.000635
14	g(DeAc)mgm(Anh)-AEJA	1	0.0671	7.91	1357.5508	-0.1	0.063	1.0	0.00063
54	gm-AEJA=gmgm(Anh)-AEJA (4-3)	2	0.0606	10.29	2322.9585	1.3	0.0569	1.0	0.0002555
195	gm-AEJA=gm-AEJA=g(DeAc)m(Anh)-AEJA (4-3, 4-3)	3	0.0604	10.42	2726.1665	1.3	0.0567	1.0	0.0004946
196	gm-AEJA=gm-AEJA=gm-AEJA=gm(Anh)-AEJA (4-3, 4-3, 4-3)	4	0.0577	11.23	3691.5729	1.0	0.0542	1.0	9.054e-5
133	gm-AEJA=gm-AEJA=l-AEJA (4-3, 4-3)	3	0.0542	8.87	2380.0289	1.5	0.0509	1.0	0.003791
16	g(DeAc)mgm-AEJ	1	0.0494	4.86	1306.5399	0.1	0.0464	1.0	0.0002774
56	gm-AEJA=g(DeAc)mgm(Anh)-AEJA (4-3)	2	0.0488	9.58	2280.9493	0.3	0.0458	1.0	0.0002535
135	g(DeAc)m-AEJA=g(DeAc)mgm-AEJA (4-3)	2	0.0488	6.99	2258.9636	-0.6	0.0458	1.0	0.001249
17	g(DeAc)m	1	0.0453	1.8	456.1955	0.1	0.0425	1.0	0.0003936
57	AEJA=l-AEJA (4-3)	2	0.0443	5.81	976.4349	1.7	0.0416	1.0	4.235e-5
18	l-AEJ	1	0.04	3.29	462.1962	0.3	0.0376	1.0	0.0004399
19	gm-AEJS	1	0.039	4.51	957.4026	0.6	0.0366	1.0	0.000366
200	g(DeAc)mgm-AEJA=g(DeAc)mgm-AEJA (4-3)	2	0.0362	7.15	2737.1435	-0.4	0.034	1.0	0.0001364
140	gm-AEJA=gm-AEJA=g(DeAc)mgm-AEJA (4-3, 4-3)	3	0.0305	8.46	3224.3726	0.9	0.0286	1.0	0.001167
62	l-AEJA=gm(Anh)-AEJA (4-3)	2	0.0294	10.17	1436.6042	1.4	0.0276	1.0	0.0009463
21	gmgm-AEJ	1	0.0292	5.62	1348.5505	-1.1	0.0274	1.0	8.811e-5
142	gm-AEJA=AEJA=g(DeAc)m-AEJA (4-3, 4-3)	3	0.0272	7.41	2265.9972	-0.2	0.0255	1.0	0.0004897
22	g(DeAc)m(Anh)-AEJA	1	0.0266	5.38	879.3709	0.2	0.025	1.0	0.00025
204	gm-AEJA=gm-AEJA=gm(Anh)-AEJA (4-3, 4-3)	3	0.024	8.35	2768.1758	-0.3	0.0225	1.0	0.009759
23	g(DeAc)mgm	1	0.0199	4.54	934.3754	-0.1	0.0187	1.0	4.298e-5
145	gm-AEJA=AEJA=AEJA (4-3, 4-3)	3	0.0199	6.32	1827.8109	1.1	0.0187	1.0	2.817e-5
208	gm-AEJA=g(DeAc)m-AEJA=g(DeAc)m-AEJA (4-3, 4-3)	3	0.0184	7.98	2704.1808	-0.3	0.0173	1.0	0.0005767
68	gm-AEJA=gm-AEJS (4-3)	2	0.018	6.7	1880.8011	0.5	0.0169	1.0	0.0001473
69	AEJA=g(DeAc)mgm-AEJA (4-3)	2	0.0178	5.97	1820.7786	0.5	0.0167	1.0	2.67e-5
25	gm-AEJR	1	0.0158	15.77	1026.4717	-2.1	0.0148	1.0	0.000148
213	gm-AEJA=gm-AEJA=gm(Anh)-AEJA=gm(Anh)-AEJA (4-3, 4-3, 4-3)	4	0.0152	12.78	3671.5467	1.3	0.0143	1.0	0.0003771
50	gm-AEJ=AEJA (3-3)	2	0.0146	5.81	1313.5722	1.8	0.0908	0.1514	5.429e-5
202	gm-AEJA=gm-AEJ (4-3)	2	0.0145	6.83	1793.7677	0.3	0.0273	0.5	0.009556
202	gm-AEJ=gm-AEJA (3-3)	2	0.0145	6.83	1793.7677	0.3	0.0273	0.5	0.009556
148	gm-AEJA=gm-AEJA=gmgm(Anh)-AEJA (4-3, 4-3)	3	0.0135	11.16	3246.357	1.2	0.0127	1.0	0.000229
217	gm-AEJA=gm-AEJA=gm-AEJA=g(DeAc)m-AEJA (4-3, 4-3, 4-3)	4	0.0134	9.2	3669.5885	0.8	0.0126	1.0	0.001018
220	gm-AEJA=gm-AEJS (4-3)	2	0.013	7.1	1880.7998	-0.1	0.0122	1.0	0.0001473
219	gm-AEJA=gm-AEJA=g(DeAc)mgm(Anh)-AEJA (4-3, 4-3)	3	0.013	10.53	3204.3464	1.1	0.0122	1.0	0.0001843
70	gm-AEJ=l-AEJA (3-3)	2	0.0127	6.91	1385.5933	-0.5	0.016	0.7441	0.0004399
149	gm-AEJA=l-AEJA=gm(Anh)-AEJA (4-3, 4-3)	3	0.0115	11.14	2360.0014	1.7	0.0108	1.0	0.0001111
75	l-AEJA=g(DeAc)mgm-AEJA (4-3)	2	0.0108	7.78	1892.7998	2.1	0.0101	1.0	0.0002164
78	gmgm-AEJA=AEJA (4-3)	2	0.0102	6.67	1862.7892	1.3	0.0096	1.0	8.481e-6
27	gmgm(Anh)-AEJ	1	0.0097	7.58	1328.5242	1.2	0.0091	1.0	1.508e-5
226	gm-AEJA=gm-AEJA=gm-AEJA=g(DeAc)m(Anh)-AEJA (4-3, 4-3, 4-3)	4	0.0096	11.03	3649.5623	1.3	0.009	1.0	0.0002282
29	gm-AEJG	1	0.0088	4.64	927.3921	0.6	0.0083	1.0	8.3e-5
154	AEJA=gm(Anh)-AEJA=gm(Anh)-AEJA (4-3, 4-3)	3	0.0083	11.75	2267.954	0.8	0.0078	1.0	2.638e-6
85	AEJA=gmgm(Anh)-AEJA (4-3)	2	0.0082	8.94	1842.763	1.7	0.0077	1.0	1.452e-6
231	gm-AEJA=l-AEJA=g(DeAc)m-AEJA (4-3, 4-3)	3	0.008	8.61	2338.017	0.1	0.0075	1.0	0.0002592
233	gm-AEJA=gm-AEJA=AEJA=gm(Anh)-AEJA (4-3, 4-3, 4-3)	4	0.008	10.49	3211.3886	-1.7	0.0075	1.0	0.0002873
156	gm(Anh)-AEJA=gm(Anh)-AEJA=gm(Anh)-AEJA (4-3, 4-3)	3	0.0077	14.38	2728.1233	1.3	0.0072	1.0	5.895e-5
86	AEJA=AEJA (4-3)	2	0.0075	4.38	904.4138	0.1	0.007	1.0	5.226e-6
31	g(DeAc)mgm(Anh)-AEJ	1	0.0071	6.8	1286.5137	0.6	0.0067	1.0	1.496e-5
238	gm-AEJA=gm-AEJA=gm-AEJA=AEJA (4-3, 4-3, 4-3)	4	0.0068	8.64	3231.4036	0.6	0.0064	1.0	0.000598
72	gm-AEJA=gm(Anh)-AEJ (4-3)	2	0.0067	9.23	1773.7415	0.2	0.0105	0.6007	0.001825
95	g(DeAc)mgm-AEJA=g(DeAc)mgm(Anh)-AEJA (4-3)	2	0.0066	9.48	2717.1186	0.6	0.0062	1.0	7.358e-6
100	gm(Anh)-AEJA=gmgm(Anh)-AEJA (4-3)	2	0.0056	12.56	2302.9323	0.9	0.0053	1.0	3.244e-5
34	l-AEJR	1	0.0054	10.84	618.2973	-4.2	0.0051	1.0	2.742e-6
163	AEJA=AEJA=gm(Anh)-AEJA (4-3, 4-3)	3	0.0054	8.43	1807.7847	1.2	0.0051	1.0	3.95e-6
167	gm-AEJA=gm-AEJA=gmgm-AEJA (4-3, 4-3)	3	0.0051	8.9	3266.3832	1.4	0.0048	1.0	0.0004092
169	gm-AEJA=gm(Anh)-AEJA=gmgm(Anh)-AEJA (4-3, 4-3)	3	0.0048	13.09	3226.3294	1.2	0.0045	1.0	2.133e-5
106	gm-AEJ=l-AEJ (3-3)	2	0.0046	6.46	1314.5562	1.1	0.0043	1.0	8.929e-6
107	gm-AEJ=gm-AEJ (3-3)	2	0.0045	6.51	1722.7319	0.5	0.0042	1.0	0.000564
173	gm-AEJA=gm(Anh)-AEJA=gmgm(Anh)-AEJA (4-3, 4-3)	3	0.0045	12.88	3226.3294	1.3	0.0042	1.0	2.133e-5
72	gm-AEJ=gm(Anh)-AEJA (3-3)	2	0.0045	9.23	1773.7415	0.2	0.0105	0.3993	0.001213
105	AEJ=g(DeAc)m-AEJA (3-3)	2	0.0044	5.61	1271.563	-0.1	0.0045	0.9257	8.086e-5
70	gm-AEJA=l-AEJ (4-3)	2	0.0044	6.91	1385.5933	-0.5	0.016	0.2559	0.0001513
111	gm-AEJA=gm-AEJG (4-3)	2	0.0039	6.74	1850.7905	0.3	0.0037	1.0	3.34e-5
177	gm-AEJA=g(DeAc)m-AEJA=g(DeAc)mgm-AEJA (4-3, 4-3)	3	0.0036	8.2	3182.3621	0.8	0.0034	1.0	0.0001843
178	gm-AEJA=gm-AEJA=g(DeAc)m(Anh)-AEJA (4-3, 4-3)	3	0.0036	8.83	2726.1665	0.4	0.0034	1.0	0.0004946
37	gm-AEJV	1	0.0034	8.29	969.439	0.8	0.0032	1.0	3.2e-5
252	gm-AEJ=gm-AEJR (3-3)	2	0.0028	7.74	1878.8317	-3.0	0.0026	1.0	3.515e-6
184	gm-AEJA=AEJA=l-AEJA (4-3, 4-3)	3	0.0026	7.74	1899.8321	3.1	0.0024	1.0	0.0001674
120	AEJ=gm(Anh)-AEJA (3-3)	2	0.0023	7.71	1293.546	2.4	0.0027	0.7883	3.862e-5
118	gm-AEJ=g(DeAc)m-AEJA (3-3)	2	0.0021	6.61	1751.7585	0.9	0.0029	0.6898	0.00254
118	gm-AEJA=g(DeAc)m-AEJ (4-3)	2	0.001	6.61	1751.7585	0.9	0.0029	0.3102	0.001142
120	AEJA=gm(Anh)-AEJ (4-3)	2	0.0006	7.71	1293.546	2.4	0.0027	0.2117	1.037e-5
105	AEJA=g(DeAc)m-AEJ (4-3)	2	0.0004	5.61	1271.563	-0.1	0.0045	0.07429	6.49e-6
