## Supplementary material for "Rhizobial enzyme reveals pH-driven catalytic switching and ʟ-amino acid incorporation by ʟ,ᴅ-transpeptidases": File S1. Muropeptide Quantifications: Ldt17.2.csv

Match	Structure	Oligo State	Corrected Abundance (%)	Consolidated RT (min)	Consolidated Theo (Da)	Consolidated Delta (ppm)	Raw Abundance (%)	Relative Likelihood	Likelihood
1	gm-AEJA	1	45.6507	5.14	941.4077	-1.2	42.8886	1.0	1.0
146	gm-AEJA=gm-AEJA (4-3)	2	11.4136	7.25	1864.8048	-0.4	10.723	1.0	0.1839
40	gm-AEJA=AEJA (4-3)	2	10.8191	5.91	1384.6093	-0.1	10.1645	1.0	0.00112
2	gm(Anh)-AEJA	1	6.7668	7.95	921.3815	-0.8	6.3574	1.0	0.06357
3	gmgm-AEJA	1	4.2899	6.12	1419.5876	-0.2	4.0303	1.0	0.0403
4	g(DeAc)m-AEJA	1	3.6405	4.82	899.3971	-0.4	3.4202	1.0	0.0342
5	g(DeAc)mgm-AEJA	1	2.3882	5.43	1377.577	-0.6	2.2437	1.0	0.02244
6	gm-AEJ	1	2.2968	4.46	870.3706	-0.8	2.1578	1.0	0.02158
41	gm-AEJA=gm(Anh)-AEJA (4-3)	2	1.4258	9.73	1844.7786	-0.2	1.3395	1.0	0.02727
7	gm	1	1.3634	2.91	498.2061	-0.6	1.2809	1.0	0.01281
102	gm-AEJA=gm-AEJA=gm-AEJA (4-3, 4-3)	3	1.3476	8.58	2788.2033	-0.1	1.2661	1.0	0.04599
8	l-AEJA	1	0.7914	4.72	533.2333	0.4	0.7435	1.0	0.007435
9	gm(Anh)-AEJ	1	0.7708	6.8	850.3444	-0.1	0.7242	1.0	0.001372
150	gm-AEJA=gm-AEJA=AEJA (4-3, 4-3)	3	0.5671	7.53	2308.0065	-0.1	0.5328	1.0	0.04359
151	gm-AEJA=gmgm-AEJA (4-3)	2	0.5303	7.95	2342.9847	-1.1	0.4982	1.0	0.01729
42	AEJA=gm(Anh)-AEJA (4-3)	2	0.475	8.35	1364.5831	0.7	0.4463	1.0	0.000166
10	gmgm	1	0.4598	5.21	976.386	-1.1	0.432	1.0	0.0005162
103	gm-AEJA=gm-AEJA=gm(Anh)-AEJA (4-3, 4-3)	3	0.4133	10.73	2768.1771	-0.0	0.3883	1.0	0.005745
104	gm-AEJA=g(DeAc)mgm-AEJA (4-3)	2	0.3287	7.25	2300.9741	-1.3	0.3088	1.0	0.009623
105	gm-AEJA=g(DeAc)m-AEJA (4-3)	2	0.3017	6.98	1822.7943	0.2	0.2834	1.0	0.01467
12	gmgm(Anh)-AEJA	1	0.2793	8.7	1399.5614	0.8	0.2624	1.0	0.002624
13	AEJA	1	0.2779	2.0	461.2122	-0.1	0.2611	1.0	0.002611
14	gmgm-AEJ	1	0.2465	5.44	1348.5505	-0.9	0.2316	1.0	0.0008697
43	gm-AEJA=l-AEJA (4-3)	2	0.2384	7.4	1456.6304	-0.1	0.224	1.0	0.003189
44	gmgm-AEJA=AEJA (4-3)	2	0.1742	6.69	1862.7892	0.1	0.1637	1.0	0.0001052
45	AEJA=g(DeAc)m-AEJA (4-3)	2	0.1638	5.6	1342.6001	-0.2	0.1539	1.0	8.93e-5
106	gm-AEJA=AEJA=gm(Anh)-AEJA (4-3, 4-3)	3	0.1614	9.64	2287.9802	-0.2	0.1516	1.0	0.001914
15	g(DeAc)mgm	1	0.1322	4.53	934.3754	-0.3	0.1242	1.0	0.0002874
16	g(DeAc)m-AEJ	1	0.1291	4.27	828.36	0.3	0.1213	1.0	0.000738
46	gm-AEJA=gmgm(Anh)-AEJA (4-3)	2	0.1254	10.29	2322.9585	0.2	0.1178	1.0	0.001125
17	g(DeAc)mgm-AEJ	1	0.1221	4.84	1306.5399	-0.5	0.1147	1.0	0.0004841
109	gm-AEJA=AEJA=AEJA (4-3, 4-3)	3	0.1095	6.31	1827.8109	0.4	0.1029	1.0	0.0003277
20	AEJ	1	0.0955	1.98	390.1751	-0.1	0.0897	1.0	5.634e-5
21	g(DeAc)mgm(Anh)-AEJA	1	0.0916	7.95	1357.5508	-1.3	0.0861	1.0	0.000861
48	AEJA=g(DeAc)mgm-AEJA (4-3)	2	0.0847	5.98	1820.7786	-0.2	0.0796	1.0	5.858e-5
49	AEJA=AEJA (4-3)	2	0.0813	7.5	904.4138	0.5	0.0764	1.0	6.817e-6
50	AEJA=l-AEJA (4-3)	2	0.0779	5.82	976.4349	0.8	0.0732	1.0	1.941e-5
51	gm(Anh)-AEJA=gm(Anh)-AEJA (4-3)	2	0.0692	12.17	1824.7524	0.4	0.065	1.0	0.004042
157	gm-AEJA=gm-AEJA=gm-AEJA=gm-AEJA (4-3, 4-3, 4-3)	4	0.0605	9.42	3711.5991	0.4	0.0568	1.0	0.00543
52	gm-AEJA=AEJ (4-3)	2	0.0598	5.43	1313.5722	-1.0	0.0644	0.8723	0.0003847
113	gm-AEJA=gm-AEJA=g(DeAc)m-AEJA (4-3, 4-3)	3	0.0524	8.35	2746.1928	0.3	0.0492	1.0	0.001215
22	gm-AEJS	1	0.0518	4.49	957.4026	-0.2	0.0487	1.0	0.000487
160	g(DeAc)mgm-AEJA=g(DeAc)mgm-AEJA (4-3)	2	0.0506	7.09	2737.1435	-0.0	0.0475	1.0	0.0005034
23	g(DeAc)m	1	0.0474	1.81	456.1955	-0.6	0.0445	1.0	0.0004381
114	gm-AEJA=gm(Anh)-AEJA=gm(Anh)-AEJA (4-3, 4-3)	3	0.0415	12.78	2748.1495	0.4	0.039	1.0	0.0002788
115	gm-AEJA=gm-AEJA=gmgm-AEJA (4-3, 4-3)	3	0.0414	9.05	3266.3832	1.0	0.0389	1.0	0.002137
116	gm-AEJA=g(DeAc)mgm(Anh)-AEJA (4-3)	2	0.04	9.55	2280.9479	0.3	0.0376	1.0	0.0003693
161	gm-AEJA=gm-AEJA=gm-AEJA=gm(Anh)-AEJA (4-3, 4-3, 4-3)	4	0.0391	11.29	3691.5729	0.2	0.0367	1.0	0.001665
163	gm-AEJ=gm-AEJV (3-3)	2	0.0378	9.32	1821.799	0.3	0.0355	1.0	3.474e-6
164	gm-AEJA=gm-AEJA=AEJA=gm(Anh)-AEJA (4-3, 4-3, 4-3)	4	0.0365	10.48	3211.3774	-1.0	0.0343	1.0	0.0006502
25	gmgm(Anh)-AEJ	1	0.0362	7.59	1328.5242	-0.0	0.034	1.0	5.662e-5
165	gm-AEJA=gm-AEJA=gm-AEJA=AEJA (4-3, 4-3, 4-3)	4	0.0352	8.63	3231.4036	0.9	0.0331	1.0	0.002285
26	l-AEJV	1	0.0329	13.03	561.2646	1.0	0.0309	1.0	1.197e-6
118	gm-AEJA=gm-AEJA=gmgm(Anh)-AEJA (4-3, 4-3)	3	0.0307	11.13	3246.357	1.0	0.0288	1.0	0.0005052
119	gm-AEJA=gm-AEJA=g(DeAc)mgm-AEJA (4-3, 4-3)	3	0.0296	8.48	3224.3726	0.1	0.0278	1.0	0.001324
28	gm-AEJG	1	0.0286	4.65	927.3921	-0.3	0.0269	1.0	0.000269
60	AEJA=gmgm(Anh)-AEJA (4-3)	2	0.026	8.96	1842.763	1.0	0.0244	1.0	6.851e-6
171	gm-AEJA=gm-AEJS (4-3)	2	0.0234	6.72	1880.7998	0.1	0.022	1.0	0.0002089
56	gm-AEJA=gm(Anh)-AEJ (4-3)	2	0.0227	8.11	1773.7415	0.6	0.0308	0.6936	0.003106
31	g(DeAc)m(Anh)-AEJA	1	0.0215	5.39	879.3709	-0.9	0.0202	1.0	0.000202
32	g(DeAc)mgm(Anh)-AEJ	1	0.0213	6.89	1286.5137	0.3	0.02	1.0	1.858e-5
172	gm-AEJA=gm-AEJQ (4-3)	2	0.0205	6.93	1921.8263	-0.0	0.0193	1.0	7.677e-5
33	l-AEJ	1	0.0203	3.3	462.1962	0.2	0.0191	1.0	0.0001604
173	gm-AEJA=gmgm-AEJA=AEJA (4-3, 4-3)	3	0.0201	8.08	2786.1863	0.2	0.0189	1.0	0.0007021
174	gm-AEJA=AEJA=gmgm(Anh)-AEJA (4-3, 4-3)	3	0.0192	10.12	2766.1601	0.1	0.018	1.0	0.0001046
34	gm-AEJQ	1	0.0191	4.95	998.4292	-1.1	0.0179	1.0	0.000179
175	gm-AEJA=AEJA=g(DeAc)m-AEJA (4-3, 4-3)	3	0.0187	7.18	2265.9959	-1.0	0.0176	1.0	1.544e-5
123	gm-AEJA=g(DeAc)m(Anh)-AEJA (4-3)	2	0.0175	9.47	1802.7681	0.3	0.0164	1.0	8.663e-5
122	gm-AEJA=gm-AEJA=l-AEJA (4-3, 4-3)	3	0.0175	8.92	2380.0289	0.3	0.0164	1.0	0.0009607
35	gm-AEJV	1	0.0171	8.31	969.439	0.4	0.0161	1.0	0.000161
66	l-AEJA=g(DeAc)mgm-AEJA (4-3)	2	0.0151	7.8	1892.7998	0.8	0.0142	1.0	0.0001668
128	AEJA=AEJA=gm(Anh)-AEJA (4-3, 4-3)	3	0.0136	8.44	1807.7847	0.4	0.0128	1.0	1.165e-5
69	gmgm-AEJA=g(DeAc)mgm-AEJA (4-3)	2	0.0129	7.86	2779.154	0.5	0.0121	1.0	0.0009043
170	gm-AEJA=gm-AEJ (4-3)	2	0.0129	6.8	1793.7677	0.1	0.0242	0.5	0.009255
170	gm-AEJ=gm-AEJA (3-3)	2	0.0129	6.8	1793.7677	0.1	0.0242	0.5	0.009255
130	AEJA=gm(Anh)-AEJA=gm(Anh)-AEJA (4-3, 4-3)	3	0.0127	11.72	2267.954	-0.1	0.0119	1.0	1.697e-6
37	gm-AEJF	1	0.0126	11.04	1017.439	1.5	0.0118	1.0	0.000118
73	gm-AEJA=gm-AEJA (4-3)	2	0.0117	8.29	1864.8062	0.1	0.011	1.0	0.1839
183	gm-AEJA=gm-AEJA=gm(Anh)-AEJA=gm(Anh)-AEJA (4-3, 4-3, 4-3)	4	0.0116	12.97	3671.5467	0.5	0.0109	1.0	0.0001673
186	gm-AEJA=gm-AEJA=g(DeAc)m(Anh)-AEJA (4-3, 4-3)	3	0.0111	10.41	2726.1652	-0.8	0.0104	1.0	7.034e-5
74	gm-AEJ=gm(Anh)-AEJ (3-3)	2	0.0109	7.63	1702.7044	-0.7	0.0102	1.0	0.0001563
135	g(DeAc)m-AEJA=g(DeAc)mgm-AEJA (4-3)	2	0.0101	6.98	2258.9636	-0.8	0.0095	1.0	0.0007674
56	gm-AEJ=gm(Anh)-AEJA (3-3)	2	0.01	8.11	1773.7415	0.6	0.0308	0.3064	0.001372
78	l-AEJA=gm(Anh)-AEJA (4-3)	2	0.0093	10.18	1436.6042	-0.3	0.0087	1.0	0.0004727
79	gmgm-AEJA=gmgm(Anh)-AEJA (4-3)	2	0.0092	10.77	2801.1384	0.7	0.0086	1.0	0.0001058
52	gm-AEJ=AEJA (3-3)	2	0.0088	5.43	1313.5722	-1.0	0.0644	0.1277	5.634e-5
83	gmgm-AEJA=gmgm-AEJA (4-3)	2	0.0085	8.64	2821.1659	-0.2	0.008	1.0	0.001624
84	gm(Anh)-AEJA=gmgm(Anh)-AEJA (4-3)	2	0.0085	12.61	2302.9323	0.2	0.008	1.0	0.0001668
191	gm-AEJA=gm-AEJA=AEJA=AEJA (4-3, 4-3, 4-3)	4	0.008	7.67	2751.2081	1.5	0.0075	1.0	0.0004413
138	gm-AEJA=AEJA=g(DeAc)mgm-AEJA (4-3, 4-3)	3	0.0076	7.34	2744.1771	-0.2	0.0071	1.0	0.0003414
90	AEJA=g(DeAc)mgm(Anh)-AEJA (4-3)	2	0.007	8.19	1800.7524	0.8	0.0066	1.0	2.248e-6
91	gm-AEJ=gm-AEJ (3-3)	2	0.0066	6.49	1722.7319	-0.3	0.0062	1.0	0.0004656
72	AEJA=AEJ (4-3)	2	0.0062	4.36	833.3767	-0.0	0.0116	0.5	2.342e-6
72	AEJ=AEJA (3-3)	2	0.0062	4.36	833.3767	-0.0	0.0116	0.5	2.342e-6
97	gmgm-AEJA=g(DeAc)mgm(Anh)-AEJA (4-3)	2	0.0056	9.86	2759.1278	1.3	0.0053	1.0	3.47e-5
142	g(DeAc)m-AEJA=g(DeAc)m-AEJA (4-3)	2	0.0052	6.66	1780.7837	0.2	0.0049	1.0	0.00117
143	gm-AEJA=AEJA=l-AEJA (4-3, 4-3)	3	0.0043	7.74	1899.8321	1.0	0.004	1.0	0.0003139
144	AEJA=g(DeAc)m-AEJA (4-3)	2	0.0038	3.37	1342.5988	-3.3	0.0036	1.0	8.93e-5
