## Supplementary material for "Rhizobial enzyme reveals pH-driven catalytic switching and ʟ-amino acid incorporation by ʟ,ᴅ-transpeptidases": File S1. Muropeptide Quantifications: Ldt17.3.csv

Match	Structure	Oligo State	Corrected Abundance (%)	Consolidated RT (min)	Consolidated Theo (Da)	Consolidated Delta (ppm)	Raw Abundance (%)	Relative Likelihood	Likelihood
1	gm-AEJA	1	48.2844	5.17	941.4077	-0.3	44.7286	1.0	1.0
38	gm-AEJA=gm-AEJA (4-3)	2	16.255	7.25	1864.8062	-0.0	15.0579	1.0	0.2001
2	gm-AEJ	1	10.3035	4.56	870.3706	-0.6	9.5447	1.0	0.09545
3	g(DeAc)m-AEJA	1	6.6742	4.88	899.3971	-0.2	6.1827	1.0	0.06183
4	gm(Anh)-AEJA	1	4.9304	7.94	921.3815	0.4	4.5673	1.0	0.04567
39	gm-AEJA=gm(Anh)-AEJA (4-3)	2	2.3948	9.71	1844.7786	0.8	2.2184	1.0	0.02043
40	gm-AEJA=AEJA (4-3)	2	1.7323	5.93	1384.6093	0.7	1.6047	1.0	0.001745
5	gm(Anh)-AEJ	1	1.6364	6.82	850.3444	0.2	1.5159	1.0	0.004359
103	gm-AEJA=gm-AEJA=gm-AEJA (4-3, 4-3)	3	1.3699	8.57	2788.2033	0.3	1.269	1.0	0.06735
6	g(DeAc)mgm-AEJA	1	0.9193	5.46	1377.577	1.1	0.8516	1.0	0.008516
41	gm-AEJA=g(DeAc)m-AEJA (4-3)	2	0.8549	6.99	1822.7956	0.0	0.7919	1.0	0.02765
7	gmgm-AEJA	1	0.7605	6.14	1419.5876	0.9	0.7045	1.0	0.007045
8	g(DeAc)m-AEJ	1	0.6702	4.4	828.36	0.1	0.6208	1.0	0.005901
9	AEJA	1	0.4211	1.98	461.2122	0.2	0.3901	1.0	0.003901
104	gm-AEJA=gm-AEJA=gm(Anh)-AEJA (4-3, 4-3)	3	0.4032	10.71	2768.1771	0.6	0.3735	1.0	0.009923
10	gm	1	0.3109	2.91	498.2061	0.1	0.288	1.0	0.00288
150	gm(Anh)-AEJA=gm(Anh)-AEJA (4-3)	2	0.1547	12.18	1824.7524	1.3	0.1433	1.0	0.002086
106	gm-AEJA=g(DeAc)mgm-AEJA (4-3)	2	0.1498	7.26	2300.9741	-0.2	0.1388	1.0	0.003809
153	gm-AEJA=gmgm-AEJA (4-3)	2	0.1234	7.91	2342.9847	-0.1	0.1143	1.0	0.003151
12	g(DeAc)mgm-AEJ	1	0.1221	4.89	1306.5399	-0.0	0.1131	1.0	0.0008128
13	AEJG	1	0.1057	4.44	447.1965	0.4	0.0979	1.0	1.205e-6
42	AEJA=gm(Anh)-AEJA (4-3)	2	0.1042	8.35	1364.5831	1.4	0.0965	1.0	0.0001782
15	AEJ	1	0.0912	1.98	390.1751	-0.0	0.0845	1.0	0.0003723
108	gm-AEJA=gm-AEJA=g(DeAc)m-AEJA (4-3, 4-3)	3	0.079	8.33	2746.1928	0.9	0.0732	1.0	0.003542
109	gm-AEJA=gm-AEJA=AEJA (4-3, 4-3)	3	0.0748	7.52	2308.0078	0.5	0.0693	1.0	0.007178
44	gm-AEJA=l-AEJA (4-3)	2	0.0725	7.39	1456.6304	0.2	0.0672	1.0	0.0002693
156	gm-AEJA=gm-AEJQ (4-3)	2	0.072	6.95	1921.8263	0.1	0.0667	1.0	0.0002201
17	l-AEJA	1	0.065	4.81	533.2333	1.0	0.0602	1.0	0.000602
18	gmgm-AEJ	1	0.0627	5.48	1348.5505	-0.1	0.0581	1.0	0.0006724
19	gm-AEJQ	1	0.0531	5.02	998.4292	-0.0	0.0492	1.0	0.000492
49	AEJA=AEJG (4-3)	2	0.0505	10.98	890.3981	1.7	0.0468	1.0	3.819e-6
50	gm-AEJA=g(DeAc)m(Anh)-AEJA (4-3)	2	0.0493	9.43	1802.7694	0.3	0.0457	1.0	7.514e-5
111	gm-AEJA=gm(Anh)-AEJA=gm(Anh)-AEJA (4-3, 4-3)	3	0.0477	12.57	2748.1495	1.3	0.0442	1.0	0.000641
43	gm-AEJA=AEJ (4-3)	2	0.0398	5.47	1313.5722	0.9	0.0732	0.5037	0.000378
43	gm-AEJ=AEJA (3-3)	2	0.0392	5.47	1313.5722	0.9	0.0732	0.4963	0.0003723
21	gmgm(Anh)-AEJA	1	0.0344	5.46	1399.5614	-1.1	0.0319	1.0	0.000319
53	AEJA=g(DeAc)m-AEJA (4-3)	2	0.0336	5.66	1342.6001	-0.2	0.0311	1.0	0.0002412
22	gm-AEJG	1	0.0334	4.72	927.3921	0.5	0.0309	1.0	0.000309
54	gm-AEJA=gmgm(Anh)-AEJA (4-3)	2	0.0305	10.27	2322.9585	0.9	0.0283	1.0	0.0001427
116	gm-AEJA=AEJA=gm(Anh)-AEJA (4-3, 4-3)	3	0.0261	9.64	2287.9802	0.4	0.0242	1.0	0.0004316
58	gm-AEJA=g(DeAc)mgm(Anh)-AEJA (4-3)	2	0.0254	9.58	2280.9493	0.1	0.0235	1.0	8.006e-5
163	gm-AEJA=gm-AEJA=gm-AEJA=gm-AEJA (4-3, 4-3, 4-3)	4	0.025	9.4	3711.5991	1.5	0.0232	1.0	0.005676
59	gmgm-AEJA=AEJA (4-3)	2	0.024	6.87	1862.7892	1.1	0.0222	1.0	2.748e-5
25	gm-AEJS	1	0.0239	4.95	957.4026	-0.1	0.0221	1.0	0.000221
26	gm-AEJV	1	0.0237	8.46	969.439	1.1	0.022	1.0	0.00022
61	g(DeAc)m-AEJA=g(DeAc)m-AEJA (4-3)	2	0.022	6.66	1780.785	0.4	0.0204	1.0	0.003823
28	g(DeAc)mgm(Anh)-AEJA	1	0.0193	7.9	1357.5508	0.1	0.0179	1.0	0.000179
165	gm-AEJA=gm-AEJA=gm-AEJA=gm(Anh)-AEJA (4-3, 4-3, 4-3)	4	0.0191	11.23	3691.5841	-1.2	0.0177	1.0	0.001671
68	gm-AEJ=gm-AEJV (3-3)	2	0.0186	9.27	1821.8004	-0.0	0.0172	1.0	2.1e-5
30	g(DeAc)m(Anh)-AEJA	1	0.0181	5.54	879.3709	0.6	0.0168	1.0	0.000168
70	l-AEJA=g(DeAc)mgm-AEJA (4-3)	2	0.0181	7.78	1892.7998	1.5	0.0168	1.0	5.127e-6
161	gm-AEJA=gm-AEJ (4-3)	2	0.0159	6.8	1793.7677	-0.2	0.0295	0.5	0.04269
161	gm-AEJ=gm-AEJA (3-3)	2	0.0159	6.8	1793.7677	-0.2	0.0295	0.5	0.04269
122	gm-AEJA=gm-AEJA=g(DeAc)m(Anh)-AEJA (4-3, 4-3)	3	0.0158	10.39	2726.1665	0.6	0.0146	1.0	0.0002044
124	gm-AEJA=gm-AEJA=g(DeAc)mgm-AEJA (4-3, 4-3)	3	0.0124	8.46	3224.3726	1.4	0.0115	1.0	0.0006208
80	gm-AEJ=gm(Anh)-AEJ (3-3)	2	0.0107	7.62	1702.7044	0.9	0.0099	1.0	0.001447
83	gm-AEJA=gm-AEJS (4-3)	2	0.0104	7.36	1880.8011	0.4	0.0096	1.0	9.885e-5
34	g(DeAc)m	1	0.0079	2.24	456.1955	0.4	0.0073	1.0	0.0001781
131	gm(Anh)-AEJA=gm(Anh)-AEJA=gm(Anh)-AEJA (4-3, 4-3)	3	0.0078	14.35	2728.1233	1.1	0.0072	1.0	6.545e-5
177	gm-AEJA=gm-AEJA=gm(Anh)-AEJA=gm(Anh)-AEJA (4-3, 4-3, 4-3)	4	0.0073	12.68	3671.5579	-1.2	0.0068	1.0	0.0001977
132	gm-AEJA=gm-AEJA=gm-AEJQ (4-3, 4-3)	3	0.0072	8.12	2845.2248	0.3	0.0067	1.0	0.0002983
135	gm-AEJ=g(DeAc)mgm(Anh)-AEJA (3-3)	2	0.0067	15.43	2209.9108	-1.8	0.0062	1.0	1.709e-5
95	gm-AEJA=gm(Anh)-AEJ (4-3)	2	0.0036	9.25	1773.7415	1.3	0.0055	0.6087	0.00678
36	l-AEJ	1	0.0031	4.34	462.1962	0.3	0.0029	1.0	5.746e-5
95	gm-AEJ=gm(Anh)-AEJA (3-3)	2	0.0023	9.25	1773.7415	1.3	0.0055	0.3913	0.004359
