## Supplementary material for "Rhizobial enzyme reveals pH-driven catalytic switching and ʟ-amino acid incorporation by ʟ,ᴅ-transpeptidases": File S1. Muropeptide Quantifications: Ldt18.1.csv

Match	Structure	Oligo State	Corrected Abundance (%)	Consolidated RT (min)	Consolidated Theo (Da)	Consolidated Delta (ppm)	Raw Abundance (%)	Relative Likelihood	Likelihood
1	gm-AEJA	1	46.2175	5.12	941.4077	-1.1	43.4739	1.0	1.0
241	gm-AEJA=gm-AEJA (4-3)	2	17.3782	7.25	1864.8048	-0.1	16.3466	1.0	0.189
2	gm-AEJ	1	6.8194	4.44	870.3706	-1.2	6.4146	1.0	0.06415
3	gm(Anh)-AEJA	1	5.0568	7.95	921.3815	0.1	4.7566	1.0	0.04757
4	gm(Anh)-AEJ	1	2.4657	6.79	850.3444	0.1	2.3193	1.0	0.003051
5	gm-AEJG	1	2.4585	4.62	927.3921	-0.9	2.3126	1.0	0.02313
57	gm-AEJA=gm(Anh)-AEJA (4-3)	2	2.4436	9.73	1844.7786	0.6	2.2985	1.0	0.02068
6	g(DeAc)m-AEJA	1	2.3965	4.8	899.3971	-0.1	2.2542	1.0	0.02254
242	gm-AEJA=gm-AEJA=gm-AEJA (4-3, 4-3)	3	2.2927	8.59	2788.202	0.0	2.1566	1.0	0.07107
7	l-AEJA	1	1.7139	4.7	533.2333	0.2	1.6122	1.0	0.01612
58	gm-AEJA=gm-AEJG (4-3)	2	1.2495	6.66	1850.7905	-0.3	1.1777	0.998	0.01005
59	gm-AEJA=l-AEJA (4-3)	2	0.7233	7.38	1456.6304	0.0	0.6804	1.0	0.007009
163	gm-AEJA=gm-AEJA=gm(Anh)-AEJA (4-3, 4-3)	3	0.698	10.7	2768.1771	0.3	0.6566	1.0	0.009992
8	g(DeAc)mgm-AEJA	1	0.6613	5.41	1377.577	0.1	0.622	1.0	0.00622
60	gm-AEJA=AEJA (4-3)	2	0.5405	5.91	1384.6093	0.7	0.5084	1.0	0.001005
61	gm-AEJA=g(DeAc)m-AEJA (4-3)	2	0.3942	6.99	1822.7956	0.1	0.3708	1.0	0.0098
62	gm-AEJ=gm-AEJG (3-3)	2	0.3469	6.35	1779.7534	-0.2	0.3263	1.0	0.001483
9	gm(Anh)-AEJG	1	0.2659	7.08	907.3658	1.1	0.2501	1.0	0.0011
164	gm-AEJA=g(DeAc)mgm-AEJA (4-3)	2	0.2506	7.25	2300.9741	-1.0	0.2357	1.0	0.002704
10	AEJA	1	0.2458	1.99	461.2122	-0.1	0.2312	1.0	0.002312
63	gm-AEJA=gm(Anh)-AEJG (4-3)	2	0.2108	9.01	1830.763	1.4	0.1983	1.0	0.001087
64	l-AEJA=g(DeAc)mgm(Anh)-AEJA (4-3)	2	0.1874	6.66	1872.7735	-1.5	0.1763	1.0	3.563e-6
166	gm-AEJA=gm-AEJ=gm-AEJG (4-3, 3-3)	3	0.1837	7.76	2703.1505	0.8	0.173	0.9989	0.001419
12	gm	1	0.1792	2.91	498.2061	-0.1	0.1686	1.0	0.001686
65	gm-AEJ=gm(Anh)-AEJG (3-3)	2	0.1714	8.56	1759.7259	-0.9	0.1612	1.0	0.0001604
13	g(DeAc)m-AEJ	1	0.1688	4.24	828.36	0.4	0.1588	1.0	0.001446
14	gm-AEJF	1	0.1598	11.09	1017.439	1.3	0.1503	1.0	0.001503
15	gm-AEJN	1	0.1461	4.38	984.4135	-0.7	0.1374	1.0	0.001374
247	gm-AEJA=gm-AEJA=gm-AEJG (4-3, 4-3)	3	0.145	8.01	2774.1863	0.2	0.1367	0.9977	0.005109
16	g(DeAc)m-AEJG	1	0.1422	4.37	885.3815	-0.5	0.1338	1.0	0.0005213
11	gm-AEJL	1	0.1045	10.15	983.4547	1.0	0.1966	0.5	0.001966
11	gm-AEJI	1	0.1045	10.15	983.4547	1.0	0.1966	0.5	0.001966
17	gm-AEJM	1	0.088	7.7	1001.4111	0.8	0.0828	1.0	0.000828
18	l-AEJ	1	0.0822	3.29	462.1962	0.0	0.0773	1.0	0.001034
252	gm-AEJA=gm-AEJA=gm-AEJA=gm-AEJA (4-3, 4-3, 4-3)	4	0.0806	9.43	3711.5991	1.4	0.0758	1.0	0.009376
19	gmgm-AEJA	1	0.0758	6.11	1419.5876	1.1	0.0713	1.0	0.000713
20	g(DeAc)mgm-AEJ	1	0.0754	4.83	1306.5399	-0.1	0.0709	1.0	0.000399
69	gm-AEJH	1	0.0746	4.47	1007.4295	-1.4	0.0702	1.0	0.000702
70	gm-AEJA=gm-AEJN (4-3)	2	0.0729	6.35	1907.812	-0.2	0.0686	1.0	0.0005973
171	gm-AEJA=gm-AEJA=g(DeAc)m-AEJA (4-3, 4-3)	3	0.0726	8.35	2746.1928	1.0	0.0683	1.0	0.001612
66	gm-AEJA=gm-AEJ (4-3)	2	0.0721	6.92	1793.7691	-0.1	0.1357	0.5	0.02789
66	gm-AEJ=gm-AEJA (3-3)	2	0.0721	6.92	1793.7691	-0.1	0.1357	0.5	0.02789
21	AEJ	1	0.0708	1.99	390.1751	-0.4	0.0666	1.0	0.0001483
167	gm-AEJA=gm-AEJA=gm-AEJ (4-3, 4-3)	3	0.0697	8.35	2717.1662	1.1	0.1311	0.5	0.000295
167	gm-AEJA=gm-AEJ=gm-AEJA (4-3, 3-3)	3	0.0697	8.35	2717.1662	1.1	0.1311	0.5	0.000295
67	gm-AEJA=gm(Anh)-AEJ (4-3)	2	0.0692	9.28	1773.7415	0.9	0.0848	0.7677	0.01008
253	gm-AEJA=gm-AEJ=gm(Anh)-AEJG (4-3, 3-3)	3	0.0685	9.73	2683.123	-0.4	0.0644	1.0	0.0007008
72	gm-AEJA=gm-AEJF (4-3)	2	0.0642	12.54	1940.8375	0.6	0.0604	1.0	0.0006534
254	gm-AEJA=gm-AEJA=gm-AEJA=gm(Anh)-AEJA (4-3, 4-3, 4-3)	4	0.0608	11.25	3691.5841	-1.4	0.0572	1.0	0.002854
22	g(DeAc)mgm-AEJG	1	0.0594	4.98	1363.5614	-0.6	0.0559	1.0	0.0001438
172	gm-AEJA=gm-AEJA=gm(Anh)-AEJG (4-3, 4-3)	3	0.0519	10.04	2754.1614	1.2	0.0488	1.0	0.0008621
173	gm-AEJA=gm-AEJA=l-AEJA (4-3, 4-3)	3	0.0481	8.89	2380.0289	0.7	0.0452	1.0	0.002958
23	gm-AEJA=l-AEJG (4-3)	2	0.0477	6.73	1442.6148	-0.1	0.0449	1.0	0.0001661
24	AEJG	1	0.0451	5.01	447.1965	-0.2	0.0424	1.0	5.347e-5
68	gm-AEJA=gm-AEJL (4-3)	2	0.0449	11.67	1906.8531	0.5	0.0844	0.5	0.0004273
68	gm-AEJA=gm-AEJI (4-3)	2	0.0449	11.67	1906.8531	0.5	0.0844	0.5	0.0004273
25	l-AEJY	1	0.0444	9.21	625.2595	1.0	0.0418	1.0	4.675e-6
77	gm-AEJA=gm-AEJQ (4-3)	2	0.0444	6.93	1921.8276	-0.1	0.0418	1.0	0.0001391
175	gm-AEJ=gm-AEJ=gm-AEJG (3-3, 3-3)	3	0.0429	7.47	2632.1134	0.5	0.0404	1.0	0.0002093
78	gm-AEJA=AEJG (4-3)	2	0.0426	5.25	1370.5937	-0.6	0.0401	1.0	0.0001843
79	gm-AEJA=gm-AEJM (4-3)	2	0.0418	9.48	1924.8095	0.1	0.0393	1.0	0.00036
257	gm-AEJA=gmgm-AEJA (4-3)	2	0.0411	7.93	2342.9847	-0.5	0.0387	1.0	0.00031
26	l-AEJG	1	0.0406	4.01	519.2177	0.2	0.0382	1.0	0.0003728
81	l-AEJA=g(DeAc)mgm(Anh)-AEJ (4-3)	2	0.0393	6.35	1801.7364	-1.4	0.037	1.0	2.209e-6
177	gm-AEJA=gm-AEJA=AEJA (4-3, 4-3)	3	0.0378	7.54	2308.0078	0.3	0.0356	1.0	0.00221
29	gm-AEJQ	1	0.034	4.95	998.4292	-0.6	0.032	1.0	0.00032
83	gm-AEJ=gm(Anh)-AEJF (3-3)	2	0.0339	14.82	1849.7728	1.5	0.0319	1.0	6.799e-6
176	gm-AEJA=gm-AEJA=gm(Anh)-AEJ (4-3, 4-3)	3	0.0326	10.47	2697.14	0.7	0.04	0.7677	0.000283
30	gm-AEJY	1	0.0308	8.47	1033.4339	0.7	0.029	1.0	0.00029
85	gm-AEJA=g(DeAc)mgm(Anh)-AEJA (4-3)	2	0.0307	9.56	2280.9493	-0.1	0.0289	1.0	9.608e-5
86	gm-AEJ=gm-AEJV (3-3)	2	0.0305	9.31	1821.8004	-0.0	0.0287	1.0	7.826e-6
87	AEJA=gm(Anh)-AEJA (4-3)	2	0.0289	8.35	1364.5831	0.9	0.0272	1.0	0.00011
88	gm-AEJA=g(DeAc)m(Anh)-AEJA (4-3)	2	0.0287	9.43	1802.7694	0.4	0.027	1.0	3.826e-5
31	AEJF	1	0.0275	11.53	537.2435	1.8	0.0259	1.0	3.475e-6
92	gm-AEJ=gm-AEJF (3-3)	2	0.0267	12.17	1869.8004	0.9	0.0251	1.0	9.641e-5
93	l-AEJA=gm(Anh)-AEJA (4-3)	2	0.0267	10.19	1436.6042	0.7	0.0251	1.0	0.0007669
260	gm-AEJA=l-AEJA=g(DeAc)mgm(Anh)-AEJ (4-3, 4-3)	3	0.0256	7.73	2725.1336	-0.8	0.0241	1.0	0.0001609
96	gm-AEJA=gm(Anh)-AEJF (4-3)	2	0.0242	15.98	1920.8099	2.2	0.0228	1.0	4.608e-5
179	gm-AEJA=gm-AEJA=g(DeAc)mgm-AEJA (4-3, 4-3)	3	0.0242	8.48	3224.3726	0.8	0.0228	1.0	0.001025
32	g(DeAc)mgm(Anh)-AEJA	1	0.0235	7.93	1357.5508	-0.4	0.0221	1.0	0.000221
97	gm(Anh)-AEJA=gm(Anh)-AEJG (4-3)	2	0.0235	11.37	1810.7368	0.5	0.0221	1.0	0.000119
181	gm-AEJA=g(DeAc)mgm-AEJG (4-3)	2	0.0231	6.72	2286.9585	-0.2	0.0217	1.0	0.000243
98	gm-AEJA=gm-AEJS (4-3)	2	0.0228	6.7	1880.8011	2.1	0.0214	1.0	2.956e-5
100	gm-AEJ=gm-AEJN (3-3)	2	0.0224	6.05	1836.7749	0.7	0.0211	1.0	8.814e-5
101	l-AEJA=g(DeAc)mgm-AEJA (4-3)	2	0.022	7.79	1892.7998	1.3	0.0207	1.0	0.0001003
183	gm-AEJA=gm-AEJH (4-3)	2	0.0217	6.24	1930.828	0.8	0.0204	1.0	0.0003052
104	g(DeAc)mgm-AEJA=g(DeAc)mgm-AEJA (4-3)	2	0.0213	7.08	2737.1448	0.2	0.02	1.0	3.869e-5
67	gm-AEJ=gm(Anh)-AEJA (3-3)	2	0.0209	9.28	1773.7415	0.9	0.0848	0.2323	0.003051
107	gm-AEJA=g(DeAc)m-AEJG (4-3)	2	0.0207	6.38	1808.78	0.0	0.0195	1.0	0.0005817
27	AEJL	1	0.0189	9.98	503.2591	1.9	0.0355	0.5	4.545e-6
27	AEJI	1	0.0189	9.98	503.2591	1.9	0.0355	0.5	4.545e-6
112	gm-AEJ=gm(Anh)-AEJ (3-3)	2	0.0187	8.72	1702.7044	0.4	0.0176	1.0	0.001488
34	gmgm(Anh)-AEJA	1	0.0183	5.43	1399.5614	-2.0	0.0172	1.0	0.000172
91	gm-AEJA=AEJ (4-3)	2	0.0177	5.8	1313.5722	1.6	0.0252	0.6613	0.0002895
114	gm(Anh)-AEJ=gm(Anh)-AEJG (3-3)	2	0.0174	10.99	1739.6996	0.9	0.0164	1.0	5.801e-5
115	gm-AEJ=gm(Anh)-AEJM (3-3)	2	0.0172	11.76	1833.7449	0.7	0.0162	1.0	5.901e-6
186	gm-AEJA=AEJA=gm(Anh)-AEJA (4-3, 4-3)	3	0.0172	9.66	2287.9802	0.2	0.0162	1.0	0.0001182
187	gm-AEJ=gm-AEJ=gm(Anh)-AEJG (3-3, 3-3)	3	0.0167	9.5	2612.0872	0.2	0.0157	1.0	0.0001034
189	gm-AEJA=gm-AEJ=gm-AEJF (4-3, 3-3)	3	0.0159	12.89	2793.1975	1.1	0.015	1.0	0.0001091
118	gm-AEJA=gm-AEJA (4-3)	2	0.0158	8.25	1864.8062	0.5	0.0149	1.0	0.189
119	gm-AEJ=gm-AEJ (3-3)	2	0.0157	6.49	1722.7319	0.3	0.0148	1.0	0.004115
191	gm-AEJA=gm-AEJA=g(DeAc)m(Anh)-AEJA (4-3, 4-3)	3	0.0156	10.43	2726.1665	1.1	0.0147	1.0	0.0001174
120	gm-AEJA=gm(Anh)-AEJM (4-3)	2	0.0151	12.7	1904.782	1.8	0.0142	1.0	4.0e-5
192	gm-AEJA=gm(Anh)-AEJ=gm(Anh)-AEJG (4-3, 3-3)	3	0.015	11.67	2663.0968	0.6	0.0141	1.0	7.13e-5
36	g(DeAc)mgm(Anh)-AEJ	1	0.0146	6.91	1286.5137	0.6	0.0137	1.0	1.418e-5
180	gm-AEJA=gm-AEJ=gm-AEJ (4-3, 3-3)	3	0.0142	8.14	2646.1291	1.1	0.0224	0.5965	6.434e-5
89	gm-AEJA=gm(Anh)-AEJL (4-3)	2	0.0141	15.18	1886.8256	1.5	0.0266	0.5	4.413e-5
89	gm-AEJA=gm(Anh)-AEJI (4-3)	2	0.0141	15.18	1886.8256	1.5	0.0266	0.5	4.413e-5
269	gm-AEJA=gm-AEJA=gm-AEJ=gm-AEJG (4-3, 4-3, 3-3)	4	0.0134	8.7	3626.5464	0.2	0.0126	1.0	0.0007513
38	gm-AEJV	1	0.013	7.22	969.439	-1.3	0.0122	1.0	0.000122
94	gm-AEJ=gm(Anh)-AEJL (3-3)	2	0.0129	13.96	1815.7885	1.8	0.0243	0.5	6.511e-6
94	gm-AEJ=gm(Anh)-AEJI (3-3)	2	0.0129	13.96	1815.7885	1.8	0.0243	0.5	6.511e-6
197	gm-AEJA=gm-AEJ=gm-AEJN (4-3, 3-3)	3	0.0122	7.28	2760.1707	-0.0	0.0115	1.0	9.173e-5
124	gm-AEJ=l-AEJG (3-3)	2	0.0118	6.35	1371.5777	-0.2	0.0111	1.0	2.45e-5
198	g(DeAc)m-AEJA=g(DeAc)m-AEJA (4-3)	2	0.0117	6.66	1780.7837	0.0	0.011	1.0	0.0005081
39	gm-AEJT	1	0.0114	4.69	971.4183	-0.5	0.0107	1.0	0.000107
199	gm-AEJA=gm-AEJA=g(DeAc)mgm(Anh)-AEJA (4-3, 4-3)	3	0.0114	10.51	3204.3464	-0.0	0.0107	1.0	0.0001256
41	gm(Anh)-AEJF	1	0.0113	15.46	997.4128	2.0	0.0106	1.0	7.149e-5
125	l-AEJA=g(DeAc)m-AEJA (4-3)	2	0.0111	7.09	1414.6212	0.2	0.0104	1.0	0.0003634
201	gm-AEJA=gm-AEJA=gm-AEJN (4-3, 4-3)	3	0.0111	7.7	2831.2078	1.2	0.0104	1.0	0.0002982
274	gm-AEJA=gm-AEJ=gm-AEJ=gm-AEJG (4-3, 3-3, 3-3)	4	0.011	8.51	3555.5092	0.3	0.0103	1.0	0.0001756
33	gm(Anh)-AEJL	1	0.0108	14.51	963.4284	1.1	0.0203	0.5	9.351e-5
33	gm(Anh)-AEJI	1	0.0108	14.51	963.4284	1.1	0.0203	0.5	9.351e-5
103	gm-AEJ=gm-AEJL (3-3)	2	0.0106	11.24	1835.816	0.5	0.02	0.5	6.306e-5
103	gm-AEJ=gm-AEJI (3-3)	2	0.0106	11.24	1835.816	0.5	0.02	0.5	6.306e-5
128	gm-AEJ=gm-AEJM (3-3)	2	0.0106	9.14	1853.7724	1.3	0.01	1.0	5.311e-5
176	gm-AEJA=gm-AEJ=gm(Anh)-AEJA (4-3, 3-3)	3	0.0099	10.47	2697.14	0.7	0.04	0.2323	8.564e-5
42	gm(Anh)-AEJM	1	0.0098	11.6	981.3849	0.8	0.0092	1.0	3.938e-5
43	g(DeAc)m-AEJF	1	0.0098	10.37	975.4284	1.5	0.0092	1.0	3.388e-5
44	g(DeAc)m	1	0.0097	2.11	456.1955	-0.4	0.0091	1.0	3.801e-5
180	gm-AEJ=gm-AEJ=gm-AEJA (3-3, 3-3)	3	0.0096	8.14	2646.1291	1.1	0.0224	0.4035	4.352e-5
133	gm-AEJA=gm-AEJY (4-3)	2	0.0096	9.98	1956.8324	1.2	0.009	1.0	0.0001261
45	g(DeAc)m(Anh)-AEJA	1	0.0094	5.37	879.3709	0.3	0.0088	1.0	8.8e-5
135	gm-AEJA=gmgm(Anh)-AEJA (4-3)	2	0.0092	10.28	2322.9585	1.1	0.0087	1.0	7.478e-5
91	gm-AEJ=AEJA (3-3)	2	0.0091	5.8	1313.5722	1.6	0.0252	0.3387	0.0001483
46	AEJH	1	0.0088	11.02	527.234	0.6	0.0083	1.0	1.623e-6
212	gm-AEJA=gm-AEJA=gm-AEJF (4-3, 4-3)	3	0.0086	13.14	2864.2346	0.6	0.0081	1.0	0.0002626
47	g(DeAc)m-AEJN	1	0.0081	4.21	942.403	-0.4	0.0076	1.0	3.097e-5
285	gm-AEJA=gm-AEJA=gm-AEJ=gm(Anh)-AEJG (4-3, 4-3, 3-3)	4	0.0081	10.47	3606.5201	1.3	0.0076	1.0	0.00028
48	gm(Anh)-AEJH	1	0.0079	6.73	987.4033	0.4	0.0074	1.0	3.339e-5
141	g(DeAc)m-AEJA=g(DeAc)mgm-AEJA (4-3)	2	0.0079	6.99	2258.9649	-0.3	0.0074	1.0	0.0001402
49	gmgm-AEJG	1	0.0078	5.61	1405.5719	1.5	0.0073	1.0	1.649e-5
217	gm-AEJA=gm-AEJA=gm-AEJQ (4-3, 4-3)	3	0.0078	8.27	2845.2248	1.3	0.0073	1.0	0.0001817
219	gm-AEJA=l-AEJA=gm(Anh)-AEJA (4-3, 4-3)	3	0.0077	10.96	2360.0014	1.4	0.0072	1.0	0.0001091
50	gm-AEJS	1	0.0072	4.89	957.4026	0.5	0.0068	1.0	6.8e-5
144	AEJA=l-AEJA (4-3)	2	0.0072	5.79	976.4349	1.2	0.0068	1.0	3.727e-5
220	gm-AEJA=gm-AEJ=g(DeAc)m-AEJG (4-3, 3-3)	3	0.0072	7.38	2661.14	0.5	0.0068	1.0	2.348e-5
289	gm-AEJA=gm-AEJ=gm-AEJ=gm(Anh)-AEJG (4-3, 3-3, 3-3)	4	0.0072	10.31	3535.4943	-1.3	0.0068	1.0	6.825e-5
136	gm-AEJ=l-AEJA (3-3)	2	0.0069	6.88	1385.5933	0.3	0.0086	0.7547	0.001034
194	gm-AEJA=gm-AEJ=gm-AEJL (4-3, 3-3)	3	0.0068	12.17	2759.2132	1.4	0.0128	0.5	4.347e-5
194	gm-AEJA=gm-AEJ=gm-AEJI (4-3, 3-3)	3	0.0068	12.17	2759.2132	1.4	0.0128	0.5	4.347e-5
222	AEJA=g(DeAc)m-AEJA (4-3)	2	0.0067	5.59	1342.5988	0.4	0.0063	1.0	5.212e-5
216	gm-AEJA=gm-AEJ=gm(Anh)-AEJ (4-3, 3-3)	3	0.0067	10.02	2626.1029	1.1	0.0073	0.8583	7.651e-5
225	gm-AEJ=gm-AEJH (3-3)	2	0.006	5.96	1859.7909	-0.1	0.0056	1.0	4.503e-5
296	gm-AEJA=gm-AEJA=gm-AEJA=gm-AEJG (4-3, 4-3, 4-3)	4	0.0059	8.91	3697.5835	2.0	0.0056	0.998	0.0005929
154	gm-AEJ=g(DeAc)m-AEJG (3-3)	2	0.0057	6.11	1737.7428	-0.1	0.0054	1.0	8.583e-5
40	g(DeAc)m-AEJL	1	0.0056	9.54	941.4441	0.9	0.0106	0.5	4.432e-5
40	g(DeAc)m-AEJI	1	0.0056	9.54	941.4441	0.9	0.0106	0.5	4.432e-5
200	gm-AEJA=gm-AEJA=gm-AEJL (4-3, 4-3)	3	0.0056	12.47	2830.2489	1.6	0.0106	0.5	0.0001835
200	gm-AEJA=gm-AEJA=gm-AEJI (4-3, 4-3)	3	0.0056	12.47	2830.2489	1.6	0.0106	0.5	0.0001835
127	AEJA=AEJ (4-3)	2	0.0054	10.04	833.3767	1.5	0.0101	0.5	1.54e-6
127	AEJ=AEJA (3-3)	2	0.0054	10.04	833.3767	1.5	0.0101	0.5	1.54e-6
226	gm-AEJ=gm-AEJ=gm-AEJF (3-3, 3-3)	3	0.0053	12.43	2722.1604	1.6	0.005	1.0	1.61e-5
228	gm-AEJA=l-AEJA=g(DeAc)mgm-AEJA (4-3, 4-3)	3	0.0052	9.01	2816.1982	1.0	0.0049	1.0	8.999e-5
155	gm-AEJ=g(DeAc)mgm-AEJG (3-3)	2	0.0051	6.46	2215.9227	0.3	0.0048	1.0	3.586e-5
229	gm-AEJA=gm-AEJA=g(DeAc)m-AEJG (4-3, 4-3)	3	0.0051	7.79	2732.1771	1.7	0.0048	1.0	8.477e-5
301	gm-AEJA=gm-AEJA=gm-AEJA=g(DeAc)m-AEJA (4-3, 4-3, 4-3)	4	0.005	9.25	3669.5885	0.4	0.0047	1.0	0.0002969
234	AEJA=gm(Anh)-AEJG (4-3)	2	0.0047	7.44	1350.5675	1.5	0.0044	1.0	5.782e-6
295	gm-AEJA=gm-AEJA=gm-AEJA=gm(Anh)-AEJ (4-3, 4-3, 4-3)	4	0.0047	11.08	3620.5358	0.8	0.0057	0.7677	0.0001335
160	gm-AEJA=gm(Anh)-AEJS (4-3)	2	0.0041	8.27	1860.7735	1.0	0.0039	1.0	1.652e-5
213	gm-AEJA=gm(Anh)-AEJA=gm(Anh)-AEJ (4-3, 4-3)	3	0.0041	12.57	2677.1124	1.8	0.0077	0.5	1.369e-5
213	gm-AEJA=gm(Anh)-AEJ=gm(Anh)-AEJA (4-3, 3-3)	3	0.0041	12.57	2677.1124	1.8	0.0077	0.5	1.369e-5
290	gm-AEJA=gm-AEJA=gm-AEJ=gm-AEJ (4-3, 4-3, 3-3)	4	0.0041	9.04	3569.5262	1.1	0.0064	0.5965	5.809e-5
53	gm(Anh)-AEJS	1	0.004	12.86	937.3764	2.3	0.0038	1.0	3.234e-6
305	gm-AEJ=gm-AEJY (3-3)	2	0.004	9.57	1885.7939	0.3	0.0038	1.0	1.86e-5
287	gm-AEJA=gm-AEJA=gm-AEJA=gm-AEJ (4-3, 4-3, 4-3)	4	0.0039	9.21	3640.562	0.6	0.0073	0.5	0.000285
287	gm-AEJA=gm-AEJA=gm-AEJ=gm-AEJA (4-3, 4-3, 3-3)	4	0.0039	9.21	3640.562	0.6	0.0073	0.5	0.000285
240	gm-AEJA=gm-AEJA=l-AEJG (4-3, 4-3)	3	0.0034	8.24	2366.0133	0.9	0.0032	1.0	0.0001952
148	gm(Anh)-AEJA=gm(Anh)-AEJ (4-3)	2	0.0033	11.8	1753.7153	0.6	0.0063	0.5	0.001103
148	gm(Anh)-AEJ=gm(Anh)-AEJA (3-3)	2	0.0033	11.8	1753.7153	0.6	0.0063	0.5	0.001103
232	gm-AEJA=gm-AEJ=g(DeAc)m-AEJA (4-3, 3-3)	3	0.0032	8.11	2675.1556	1.5	0.0045	0.6768	1.324e-5
303	gm-AEJ=g(DeAc)m-AEJA (3-3)	2	0.0032	6.63	1751.7572	-0.9	0.0045	0.6768	0.001446
290	gm-AEJA=gm-AEJ=gm-AEJ=gm-AEJA (4-3, 3-3, 3-3)	4	0.0027	9.04	3569.5262	1.1	0.0064	0.4035	3.929e-5
58	gm-AEJ=gm-AEJQ (3-3)	2	0.0026	6.66	1850.7905	-0.3	1.1777	0.002038	2.053e-5
233	gm-AEJA=gm-AEJ=gm(Anh)-AEJL (4-3, 3-3)	3	0.0024	14.96	2739.1869	1.1	0.0045	0.5	5.282e-5
233	gm-AEJA=gm-AEJ=gm(Anh)-AEJI (4-3, 3-3)	3	0.0024	14.96	2739.1869	1.1	0.0045	0.5	5.282e-5
136	gm-AEJA=l-AEJ (4-3)	2	0.0022	6.88	1385.5933	0.3	0.0086	0.2453	0.0003361
303	gm-AEJA=g(DeAc)m-AEJ (4-3)	2	0.0015	6.63	1751.7572	-0.9	0.0045	0.3232	0.0006904
232	gm-AEJA=gm-AEJA=g(DeAc)m-AEJ (4-3, 4-3)	3	0.0015	8.11	2675.1556	1.5	0.0045	0.3232	6.322e-6
295	gm-AEJA=gm-AEJA=gm-AEJ=gm(Anh)-AEJA (4-3, 4-3, 3-3)	4	0.0014	11.08	3620.5358	0.8	0.0057	0.2323	4.04e-5
216	gm-AEJ=gm-AEJ=gm(Anh)-AEJA (3-3, 3-3)	3	0.0011	10.02	2626.1029	1.1	0.0073	0.1417	1.264e-5
247	gm-AEJA=gm-AEJ=gm-AEJQ (4-3, 3-3)	3	0.0003	8.01	2774.1863	0.2	0.1367	0.002037	1.043e-5
166	gm-AEJ=gm-AEJ=gm-AEJQ (3-3, 3-3)	3	0.0002	7.76	2703.1505	0.8	0.173	0.001084	1.539e-6
