## Supplementary material for "Rhizobial enzyme reveals pH-driven catalytic switching and ʟ-amino acid incorporation by ʟ,ᴅ-transpeptidases": File S1. Muropeptide Quantifications: Ldt18.2.csv

Match	Structure	Oligo State	Corrected Abundance (%)	Consolidated RT (min)	Consolidated Theo (Da)	Consolidated Delta (ppm)	Raw Abundance (%)	Relative Likelihood	Likelihood
1	gm-AEJA	1	35.295	5.2	941.4077	-1.6	32.8747	1.0	1.0
2	gm-AEJG	1	13.6852	4.72	927.3921	-1.1	12.7468	1.0	0.1275
228	gm-AEJA=gm-AEJA (4-3)	2	11.9093	7.26	1864.8048	-0.4	11.0926	1.0	0.1081
3	gm(Anh)-AEJA	1	6.1372	7.93	921.3815	-0.2	5.7164	1.0	0.05716
229	gm-AEJA=gm-AEJG (4-3)	2	4.6138	6.69	1850.7892	-0.6	4.299	0.9996	0.0419
60	gm-AEJA=gm(Anh)-AEJA (4-3)	2	1.9816	9.72	1844.7786	-0.0	1.8457	1.0	0.01879
4	gm-AEJ	1	1.8605	4.57	870.3706	-1.3	1.7329	1.0	0.01733
230	gm-AEJ=gm-AEJG (3-3)	2	1.5979	6.37	1779.7521	-0.6	1.4883	1.0	0.002209
150	gm-AEJA=gm-AEJA=gm-AEJA (4-3, 4-3)	3	1.5345	8.58	2788.2033	-0.1	1.4293	1.0	0.03647
5	gm(Anh)-AEJG	1	1.4819	7.11	907.3658	0.5	1.3803	1.0	0.007287
6	gm-AEJF	1	1.2787	11.11	1017.439	0.3	1.191	1.0	0.01191
8	gm-AEJN	1	1.0943	4.52	984.4135	-0.6	1.0193	1.0	0.01019
61	gm-AEJ=gm(Anh)-AEJG (3-3)	2	0.7449	8.52	1759.7259	-0.5	0.6938	1.0	0.0002392
9	l-AEJA	1	0.6838	4.81	533.2333	-0.3	0.6369	1.0	0.006369
233	gm-AEJA=gm-AEJ=gm-AEJG (4-3, 3-3)	3	0.6716	7.73	2703.1492	-0.1	0.6255	1.0	0.004893
10	gm-AEJM	1	0.6664	7.71	1001.4111	-0.2	0.6207	1.0	0.006207
62	gm-AEJA=gm(Anh)-AEJG (4-3)	2	0.6586	8.99	1830.763	0.4	0.6134	1.0	0.004538
11	g(DeAc)mgm-AEJA	1	0.5762	5.46	1377.577	-0.7	0.5367	1.0	0.005367
7	gm-AEJL	1	0.5613	10.16	983.4547	0.2	1.0456	0.5	0.01046
7	gm-AEJI	1	0.5613	10.16	983.4547	0.2	1.0456	0.5	0.01046
12	gm(Anh)-AEJ	1	0.5344	6.82	850.3444	0.1	0.4978	1.0	0.0009906
151	gm-AEJA=gm-AEJA=gm(Anh)-AEJA (4-3, 4-3)	3	0.5318	10.72	2768.1771	0.3	0.4953	1.0	0.006068
63	gm-AEJH	1	0.506	4.59	1007.4295	-0.7	0.4713	1.0	0.004713
235	gm-AEJA=gm-AEJA=gm-AEJG (4-3, 4-3)	3	0.4949	7.99	2774.1863	-0.4	0.4611	0.9996	0.01413
13	g(DeAc)m-AEJA	1	0.492	4.88	899.3971	-0.4	0.4583	1.0	0.004583
64	l-AEJA=g(DeAc)mgm(Anh)-AEJA (4-3)	2	0.402	6.7	1872.7735	-2.4	0.3744	1.0	1.382e-6
238	gm-AEJA=gm-AEJN (4-3)	2	0.331	6.37	1907.8107	-0.4	0.3083	1.0	0.003351
66	gm-AEJA=gm-AEJF (4-3)	2	0.266	12.54	1940.8375	-0.1	0.2478	1.0	0.003915
67	gm-AEJA=AEJA (4-3)	2	0.2491	5.93	1384.6093	0.4	0.232	1.0	0.0002321
236	gm-AEJA=gm-AEJ (4-3)	2	0.2369	6.92	1793.7677	0.3	0.4413	0.5	0.005697
236	gm-AEJ=gm-AEJA (3-3)	2	0.2369	6.92	1793.7677	0.3	0.4413	0.5	0.005697
14	gm-AEJY	1	0.2294	8.46	1033.4339	0.2	0.2137	1.0	0.002137
69	gm-AEJA=l-AEJA (4-3)	2	0.2105	7.39	1456.6304	-0.2	0.1961	1.0	0.002094
15	g(DeAc)mgm-AEJG	1	0.208	5.05	1363.5614	-1.0	0.1937	1.0	0.0006841
240	gm-AEJA=gm-AEJ=gm(Anh)-AEJG (4-3, 3-3)	3	0.2076	9.72	2683.123	-0.4	0.1934	1.0	0.002281
65	gm-AEJA=gm(Anh)-AEJ (4-3)	2	0.2059	9.27	1773.7415	0.6	0.3079	0.6229	0.001637
152	gm-AEJA=gm-AEJA=gm-AEJ (4-3, 4-3)	3	0.2008	8.35	2717.1662	0.0	0.374	0.5	0.0007254
152	gm-AEJA=gm-AEJ=gm-AEJA (4-3, 3-3)	3	0.2008	8.35	2717.1662	0.0	0.374	0.5	0.0007254
154	gm-AEJ=gm-AEJ=gm-AEJG (3-3, 3-3)	3	0.179	7.5	2632.1134	-0.2	0.1667	1.0	0.0002579
155	gm-AEJA=gm-AEJA=gm(Anh)-AEJG (4-3, 4-3)	3	0.1733	10.03	2754.1614	0.0	0.1614	1.0	0.002017
71	gm-AEJA=gm-AEJM (4-3)	2	0.154	9.48	1924.8095	-0.2	0.1434	1.0	0.002041
16	g(DeAc)m-AEJG	1	0.1471	4.52	885.3815	-0.8	0.137	1.0	0.0005842
72	gm-AEJ=gm(Anh)-AEJF (3-3)	2	0.1336	14.83	1849.7728	0.4	0.1244	1.0	9.756e-6
73	gm-AEJ=gm-AEJF (3-3)	2	0.1323	12.15	1869.8004	-0.0	0.1232	1.0	0.0002064
65	gm-AEJ=gm(Anh)-AEJA (3-3)	2	0.1246	9.27	1773.7415	0.6	0.3079	0.3771	0.0009906
74	gm-AEJ=gm-AEJN (3-3)	2	0.1227	6.08	1836.7749	-0.1	0.1143	1.0	0.0001766
68	gm-AEJA=gm-AEJL (4-3)	2	0.1212	11.68	1906.8531	0.1	0.2257	0.5	0.001719
68	gm-AEJA=gm-AEJI (4-3)	2	0.1212	11.68	1906.8531	0.1	0.2257	0.5	0.001719
157	gm-AEJA=g(DeAc)mgm-AEJA (4-3)	2	0.1199	7.26	2300.9741	-1.8	0.1117	1.0	0.001764
245	gm(Anh)-AEJA=gm(Anh)-AEJA (4-3)	2	0.1142	12.17	1824.7524	1.1	0.1064	1.0	0.003268
18	gm	1	0.1041	2.89	498.2061	-0.2	0.097	1.0	0.00097
19	gm-AEJQ	1	0.0939	5.01	998.4292	-0.9	0.0875	1.0	0.000875
20	l-AEJG	1	0.0889	3.99	519.2177	0.1	0.0828	1.0	0.0008118
22	gm(Anh)-AEJN	1	0.0842	6.64	964.3873	0.1	0.0784	1.0	0.0005827
23	gm-AEJA=l-AEJG (4-3)	2	0.084	6.74	1442.6148	-0.4	0.0782	1.0	0.0002722
158	gm-AEJA=gm-AEJH (4-3)	2	0.0835	6.25	1930.828	-0.1	0.0778	1.0	0.001549
24	gmgm-AEJA	1	0.0793	6.14	1419.5876	0.6	0.0739	1.0	0.000739
78	gm-AEJA=gm(Anh)-AEJF (4-3)	2	0.0772	15.99	1920.8099	0.2	0.0719	1.0	0.0001851
25	AEJA	1	0.0758	1.96	461.2122	0.7	0.0706	1.0	0.000706
79	gm-AEJ=gm(Anh)-AEJM (3-3)	2	0.0743	11.73	1833.7449	0.2	0.0692	1.0	6.152e-6
80	gm-AEJA=gm(Anh)-AEJN (4-3)	2	0.0717	8.57	1887.7844	-1.9	0.0668	1.0	0.0002577
249	gm-AEJA=gm-AEJQ (4-3)	2	0.0713	6.93	1921.8263	0.3	0.0664	1.0	0.0002877
250	gm-AEJ=gm-AEJ=gm(Anh)-AEJG (3-3, 3-3)	3	0.0708	9.48	2612.0859	-0.0	0.0659	1.0	0.0001202
83	gm-AEJ=gm-AEJM (3-3)	2	0.0694	9.1	1853.7724	0.9	0.0646	1.0	0.0001076
84	gm-AEJA=g(DeAc)m-AEJA (4-3)	2	0.0687	6.99	1822.7956	-0.3	0.064	1.0	0.001507
160	gm-AEJA=g(DeAc)mgm-AEJG (4-3)	2	0.0671	6.71	2286.9585	-0.7	0.0625	1.0	0.0006368
159	gm-AEJA=gm-AEJ=gm-AEJ (4-3, 3-3)	3	0.0659	8.1	2646.1291	0.3	0.0776	0.7909	0.0001446
86	gm-AEJ=gm(Anh)-AEJN (3-3)	2	0.0641	8.15	1816.7473	1.3	0.0597	1.0	1.359e-5
26	gm-AEJT	1	0.0639	4.81	971.4183	-0.7	0.0595	1.0	0.000595
162	gm-AEJA=gm(Anh)-AEJA=gm(Anh)-AEJA (4-3, 4-3)	3	0.0611	12.59	2748.1495	0.5	0.0569	1.0	0.0003498
28	gm-AEJV	1	0.0609	7.16	969.439	-0.1	0.0567	1.0	0.000567
29	gm(Anh)-AEJF	1	0.0604	15.44	997.4128	1.2	0.0563	1.0	0.0006808
30	gm(Anh)-AEJH	1	0.0601	6.64	987.4033	-1.1	0.056	1.0	0.0002694
253	gm-AEJA=gm-AEJ=gm-AEJF (4-3, 3-3)	3	0.0595	12.89	2793.1962	0.0	0.0554	1.0	0.000405
31	AEJG	1	0.0594	5.09	447.1965	-0.7	0.0553	1.0	8.999e-5
246	gm-AEJA=gm-AEJA=gm(Anh)-AEJ (4-3, 4-3)	3	0.0591	10.47	2697.1386	-0.0	0.0884	0.6229	0.0006305
254	gm-AEJA=gm-AEJA=gm-AEJA=gm-AEJA (4-3, 4-3, 4-3)	4	0.059	9.42	3711.5991	0.5	0.055	1.0	0.004699
75	gm-AEJ=gm-AEJL (3-3)	2	0.0575	11.26	1835.816	0.3	0.1072	0.5	9.06e-5
75	gm-AEJ=gm-AEJI (3-3)	2	0.0575	11.26	1835.816	0.3	0.1072	0.5	9.06e-5
88	gm-AEJA=l-AEJA=g(DeAc)mgm(Anh)-AEJA (4-3, 4-3)	3	0.0572	8.0	2796.1707	-1.7	0.0533	1.0	0.001231
89	gm-AEJA=AEJG (4-3)	2	0.057	5.31	1370.5937	-1.7	0.0531	1.0	0.0001818
76	gm-AEJ=gm(Anh)-AEJL (3-3)	2	0.056	13.98	1815.7885	0.6	0.1043	0.5	6.888e-6
76	gm-AEJ=gm(Anh)-AEJI (3-3)	2	0.056	13.98	1815.7885	0.6	0.1043	0.5	6.888e-6
90	gm(Anh)-AEJA=gm(Anh)-AEJG (4-3)	2	0.0552	11.39	1810.7368	0.7	0.0514	1.0	0.000789
255	gm-AEJA=gm-AEJ=gm-AEJ=gm-AEJG (4-3, 3-3, 3-3)	4	0.0541	8.49	3555.5092	-0.1	0.0504	1.0	0.000548
92	gm(Anh)-AEJ=gm(Anh)-AEJG (3-3)	2	0.0521	11.0	1739.6996	0.3	0.0485	1.0	6.871e-5
94	gm-AEJ=gm(Anh)-AEJ (3-3)	2	0.0501	8.72	1702.7044	0.6	0.0467	1.0	8.626e-5
258	gm-AEJA=gm-AEJA=gm-AEJ=gm-AEJG (4-3, 4-3, 3-3)	4	0.0492	8.72	3626.5464	1.3	0.0458	1.0	0.002056
95	gm-AEJ=gm-AEJ (3-3)	2	0.0472	6.51	1722.7319	-0.2	0.044	1.0	0.0003003
260	gm-AEJA=gm-AEJA=gm-AEJA=gm(Anh)-AEJA (4-3, 4-3, 4-3)	4	0.0456	11.28	3691.5729	0.9	0.0425	1.0	0.001628
261	gm-AEJA=gm-AEJY (4-3)	2	0.044	9.97	1956.8311	0.2	0.041	1.0	0.0007025
166	gm-AEJA=gm-AEJA=gm-AEJN (4-3, 4-3)	3	0.0435	7.65	2831.2078	0.4	0.0405	1.0	0.001014
21	gm(Anh)-AEJL	1	0.0427	14.53	963.4284	0.1	0.0795	0.5	0.0005977
21	gm(Anh)-AEJI	1	0.0427	14.53	963.4284	0.1	0.0795	0.5	0.0005977
167	gm-AEJA=gm(Anh)-AEJ=gm(Anh)-AEJG (4-3, 3-3)	3	0.0413	11.66	2663.0968	0.4	0.0385	1.0	0.0001594
263	gm-AEJA=gmgm-AEJA (4-3)	2	0.0402	7.93	2342.9847	-1.2	0.0374	1.0	0.0002429
32	gm(Anh)-AEJM	1	0.0381	11.6	981.3849	0.8	0.0355	1.0	0.0003548
98	gm-AEJA=gm(Anh)-AEJM (4-3)	2	0.038	12.72	1904.782	1.1	0.0354	1.0	0.0001167
33	gm-AEJW	1	0.0379	12.76	1056.4499	1.1	0.0353	1.0	0.000353
246	gm-AEJA=gm-AEJ=gm(Anh)-AEJA (4-3, 3-3)	3	0.0358	10.47	2697.1386	-0.0	0.0884	0.3771	0.0003817
82	gm-AEJA=gm(Anh)-AEJL (4-3)	2	0.0349	15.18	1886.8256	0.5	0.0651	0.5	0.0001307
82	gm-AEJA=gm(Anh)-AEJI (4-3)	2	0.0349	15.18	1886.8256	0.5	0.0651	0.5	0.0001307
34	AEJF	1	0.0349	11.52	537.2435	1.3	0.0325	1.0	8.408e-6
35	gm-AEJK	1	0.0348	4.41	998.4656	0.2	0.0324	1.0	0.000324
171	gm-AEJA=gm-AEJA=gm-AEJF (4-3, 4-3)	3	0.0331	13.14	2864.2346	0.0	0.0308	1.0	0.0008146
36	gm-AEJR	1	0.0329	4.91	1026.4717	-1.5	0.0306	1.0	0.000306
267	gm-AEJA=gm-AEJ=gm(Anh)-AEJN (4-3, 3-3)	3	0.0321	9.35	2740.1445	1.0	0.0299	1.0	0.0001963
268	gm-AEJ=gm-AEJH (3-3)	2	0.0319	5.99	1859.7895	0.3	0.0297	1.0	8.167e-5
172	gm-AEJ=gm(Anh)-AEJ=gm(Anh)-AEJG (3-3, 3-3)	3	0.0316	11.44	2592.063	-0.6	0.0294	1.0	8.405e-6
27	AEJL	1	0.031	9.98	503.2591	0.2	0.0578	0.5	7.382e-6
27	AEJI	1	0.031	9.98	503.2591	0.2	0.0578	0.5	7.382e-6
37	gm-AEJD	1	0.0294	4.82	985.3975	-0.9	0.0274	1.0	0.000274
100	gm-AEJ=AEJG (3-3)	2	0.0287	5.04	1299.5566	-0.6	0.0267	1.0	9.583e-6
175	gm-AEJA=gm-AEJ=gm-AEJM (4-3, 3-3)	3	0.0285	10.29	2777.1682	0.7	0.0265	1.0	0.0002124
38	gm-AEJE	1	0.0278	6.35	999.4132	-0.4	0.0259	1.0	0.000259
272	gm-AEJA=gm-AEJA=gm-AEJ=gm(Anh)-AEJG (4-3, 4-3, 3-3)	4	0.0276	10.55	3606.5201	0.1	0.0257	1.0	0.0006358
274	gm-AEJ=gm-AEJY (3-3)	2	0.0266	9.53	1885.7939	0.0	0.0248	1.0	3.703e-5
102	gm-AEJA=gm(Anh)-AEJA=gm(Anh)-AEJG (4-3, 4-3)	3	0.0263	11.94	2734.1339	0.5	0.0245	1.0	0.000169
275	gm-AEJA=gm-AEJA=gm(Anh)-AEJN (4-3, 4-3)	3	0.0259	9.62	2811.1816	1.2	0.0241	1.0	0.0002196
276	gm-AEJA=gm-AEJ=gm-AEJ=gm(Anh)-AEJG (4-3, 3-3, 3-3)	4	0.0257	10.3	3535.483	0.7	0.0239	1.0	0.0002166
103	gm-AEJA=gm-AEJT (4-3)	2	0.0253	6.77	1894.8167	-0.2	0.0236	1.0	0.0001956
176	gm-AEJA=gm-AEJ=gm(Anh)-AEJ (4-3, 3-3)	3	0.0249	10.04	2626.1029	0.2	0.0262	0.8841	0.0001535
39	g(DeAc)mgm-AEJ	1	0.0236	4.91	1306.5399	-0.2	0.022	1.0	9.3e-5
40	g(DeAc)mgm(Anh)-AEJA	1	0.0233	7.91	1357.5508	-0.6	0.0217	1.0	0.000217
179	gm-AEJA=gm-AEJA=gm-AEJM (4-3, 4-3)	3	0.0228	10.59	2848.2053	0.3	0.0212	1.0	0.0004714
164	gm-AEJA=gm-AEJ=gm-AEJL (4-3, 3-3)	3	0.0223	12.17	2759.2132	0.5	0.0415	0.5	0.0001762
164	gm-AEJA=gm-AEJ=gm-AEJI (4-3, 3-3)	3	0.0223	12.17	2759.2132	0.5	0.0415	0.5	0.0001762
180	gm-AEJA=gm-AEJA=gm(Anh)-AEJF (4-3, 4-3)	3	0.0218	15.97	2844.2084	-0.2	0.0203	1.0	0.0002364
281	gm-AEJA=gm-AEJA=gm-AEJA=gm-AEJG (4-3, 4-3, 4-3)	4	0.0217	8.93	3697.5835	0.7	0.0202	1.0	0.001515
262	gm-AEJA=gm-AEJL (4-3)	2	0.0214	11.14	1906.8518	0.1	0.0398	0.5	0.001719
262	gm-AEJA=gm-AEJI (4-3)	2	0.0214	11.14	1906.8518	0.1	0.0398	0.5	0.001719
182	gm-AEJ=g(DeAc)mgm-AEJG (3-3)	2	0.0208	6.44	2215.9214	0.2	0.0194	1.0	3.357e-5
183	gm-AEJA=g(DeAc)mgm(Anh)-AEJA (4-3)	2	0.0207	9.58	2280.9479	-0.0	0.0193	1.0	7.134e-5
42	AEJH	1	0.0205	11.04	527.234	0.9	0.0191	1.0	3.327e-6
107	gm-AEJ=l-AEJG (3-3)	2	0.0205	6.4	1371.5777	-0.9	0.0191	1.0	1.435e-5
43	AEJ	1	0.0204	1.95	390.1751	-0.1	0.019	1.0	1.223e-5
108	gm-AEJ=gm(Anh)-AEJY (3-3)	2	0.0204	12.2	1865.7677	1.6	0.019	1.0	1.993e-6
283	gm-AEJA=gm-AEJD (4-3)	2	0.0202	6.7	1908.7947	-0.7	0.0188	1.0	9.008e-5
284	gm-AEJA=gm-AEJA=AEJA (4-3, 4-3)	3	0.0201	7.54	2308.0065	-0.0	0.0187	1.0	0.0007627
109	l-AEJA=g(DeAc)mgm-AEJA (4-3)	2	0.0199	7.77	1892.7998	0.2	0.0185	1.0	3.418e-5
286	g(DeAc)mgm-AEJA=g(DeAc)mgm-AEJA (4-3)	2	0.0191	7.09	2737.1435	-0.1	0.0178	1.0	2.88e-5
44	g(DeAc)mgm-AEJN	1	0.0188	4.83	1420.5828	-0.5	0.0175	1.0	5.471e-5
106	gm-AEJA=AEJ (4-3)	2	0.0187	5.82	1313.5722	1.5	0.0208	0.8362	6.246e-5
186	gm-AEJA=gm-AEJA=g(DeAc)mgm-AEJA (4-3, 4-3)	3	0.0186	8.46	3224.3726	0.0	0.0173	1.0	0.0003672
45	gmgm-AEJG	1	0.0185	5.63	1405.5719	0.1	0.0172	1.0	9.42e-5
278	gm-AEJA=gm-AEJA=gm-AEJ=gm-AEJ (4-3, 4-3, 3-3)	4	0.0183	9.04	3569.5262	0.7	0.0215	0.7909	0.0002018
46	gm-AEJS	1	0.0182	4.94	957.4026	-0.5	0.0171	0.9931	0.000171
169	gm-AEJA=gm-AEJA=gm-AEJL (4-3, 4-3)	3	0.0182	12.43	2830.2489	1.0	0.0339	0.5	6.542e-5
169	gm-AEJA=gm-AEJA=gm-AEJI (4-3, 4-3)	3	0.0182	12.43	2830.2489	1.0	0.0339	0.5	6.542e-5
187	gm-AEJ=gm-AEJ=gm-AEJF (3-3, 3-3)	3	0.0181	12.59	2722.1604	0.5	0.0169	1.0	2.135e-5
159	gm-AEJ=gm-AEJ=gm-AEJA (3-3, 3-3)	3	0.0174	8.1	2646.1291	0.3	0.0776	0.2091	3.824e-5
290	gm-AEJA=gm-AEJA=gm-AEJA=gm(Anh)-AEJG (4-3, 4-3, 4-3)	4	0.0166	10.69	3677.5572	0.4	0.0155	1.0	0.0005306
173	gm-AEJA=gm-AEJ=gm(Anh)-AEJL (4-3, 3-3)	3	0.0155	15.1	2739.1869	0.1	0.0288	0.5	0.0001714
173	gm-AEJA=gm-AEJ=gm(Anh)-AEJI (4-3, 3-3)	3	0.0155	15.1	2739.1869	0.1	0.0288	0.5	0.0001714
47	l-AEJK	1	0.0151	4.96	590.2912	-1.0	0.0141	1.0	2.064e-6
190	gm-AEJA=gm-AEJA=l-AEJA (4-3, 4-3)	3	0.0151	8.88	2380.0289	0.3	0.0141	1.0	0.0006447
48	gmgm(Anh)-AEJA	1	0.0149	5.46	1399.5614	-2.8	0.0139	1.0	0.000139
115	AEJA=gm(Anh)-AEJA (4-3)	2	0.0147	8.35	1364.5831	0.2	0.0137	1.0	4.036e-5
295	gm-AEJA=gm-AEJ=gm(Anh)-AEJF (4-3, 3-3)	3	0.0146	15.61	2773.1699	-0.0	0.0136	1.0	0.000409
294	gm-AEJA=gm-AEJA=gm(Anh)-AEJA=gm(Anh)-AEJA (4-3, 4-3, 4-3)	4	0.0146	12.96	3671.5467	0.4	0.0136	1.0	0.0001871
296	gm-AEJA=g(DeAc)m-AEJG (4-3)	2	0.0145	6.4	1808.7786	-0.3	0.0135	1.0	0.0004504
270	gm-AEJA=gm-AEJA=gm-AEJA=gm-AEJ (4-3, 4-3, 4-3)	4	0.0142	9.25	3640.562	0.8	0.0265	0.5	0.0006148
270	gm-AEJA=gm-AEJA=gm-AEJ=gm-AEJA (4-3, 4-3, 3-3)	4	0.0142	9.25	3640.562	0.8	0.0265	0.5	0.0006148
49	g(DeAc)m	1	0.0137	2.1	456.1955	-0.2	0.0128	1.0	4.446e-6
192	gm-AEJ=gm(Anh)-AEJH (3-3)	2	0.0136	7.99	1839.7633	0.8	0.0127	1.0	9.704e-6
193	gm-AEJA=gm-AEJ=gm(Anh)-AEJF (4-3, 3-3)	3	0.0126	15.12	2773.1713	0.0	0.0117	1.0	0.000409
50	g(DeAc)m-AEJK	1	0.0123	8.33	956.455	1.4	0.0115	1.0	1.485e-6
51	g(DeAc)mgm-AEJF	1	0.0123	10.53	1453.6083	0.3	0.0115	1.0	6.392e-5
52	gm(Anh)-AEJY	1	0.0123	12.21	1013.4077	1.2	0.0115	1.0	0.0001222
299	gm-AEJA=gm-AEJV (4-3)	2	0.0121	9.46	1892.8361	0.2	0.0113	1.0	0.0001864
122	AEJA=l-AEJA (4-3)	2	0.0119	7.87	976.4349	0.2	0.0111	1.0	4.497e-6
196	gm-AEJ=gm(Anh)-AEJ=gm(Anh)-AEJA (3-3, 3-3)	3	0.0119	12.17	2606.0753	0.7	0.0111	1.0	1.317e-6
123	gm-AEJA=gm-AEJK (4-3)	2	0.0117	6.15	1921.864	-0.1	0.0109	1.0	0.0001065
197	gm-AEJA=gm(Anh)-AEJH (4-3)	2	0.0115	8.31	1910.8004	0.7	0.0107	1.0	0.0001841
41	g(DeAc)m-AEJL	1	0.0114	17.29	941.4441	3.2	0.0213	0.5	4.792e-5
41	g(DeAc)m-AEJI	1	0.0114	17.29	941.4441	3.2	0.0213	0.5	4.792e-5
53	g(DeAc)m-AEJ	1	0.0113	4.28	828.36	0.3	0.0105	1.0	7.942e-5
125	l-AEJA=gm(Anh)-AEJA (4-3)	2	0.0106	10.21	1436.6042	0.3	0.0099	1.0	0.0003641
200	gm-AEJA=gm-AEJ=gm(Anh)-AEJM (4-3, 3-3)	3	0.0106	12.99	2757.142	0.9	0.0099	1.0	0.0002275
300	gm-AEJA=gm-AEJA=gm-AEJ=gm(Anh)-AEJ (4-3, 4-3, 3-3)	4	0.0104	10.88	3549.5	0.7	0.011	0.8841	7.615e-5
305	gm-AEJ=gm-AEJ=gm-AEJ=gm-AEJG (3-3, 3-3, 3-3)	4	0.0103	8.33	3484.4721	0.7	0.0096	1.0	2.889e-5
202	gm-AEJA=gm-AEJA=gm-AEJQ (4-3, 4-3)	3	0.01	8.23	2845.2248	-0.2	0.0093	1.0	0.0002183
292	gm-AEJA=gm-AEJA=gm-AEJA=gm(Anh)-AEJ (4-3, 4-3, 4-3)	4	0.0097	11.08	3620.5358	0.3	0.0145	0.6229	0.000181
55	l-AEJ	1	0.0097	3.25	462.1962	-1.1	0.009	1.0	0.0001104
307	gm-AEJA=gm-AEJS (4-3)	2	0.0097	7.41	1880.7998	-0.6	0.009	1.0	5.583e-5
127	gm-AEJA=gm-AEJW (4-3)	2	0.0093	13.57	1979.8484	0.5	0.0087	1.0	0.000116
56	l-AEJR	1	0.0092	11.57	618.2973	2.8	0.0086	1.0	1.949e-6
128	gm-AEJA=gm-AEJR (4-3)	2	0.0092	6.5	1949.8702	-0.3	0.0086	1.0	0.0001006
205	gm-AEJA=gm-AEJA=g(DeAc)m-AEJA (4-3, 4-3)	3	0.0092	8.32	2746.1928	1.0	0.0086	1.0	0.0002104
309	gm-AEJA=gm-AEJA=gm(Anh)-AEJ=gm(Anh)-AEJG (4-3, 4-3, 3-3)	4	0.0092	12.3	3586.4973	0.6	0.0086	1.0	0.0001266
131	gm-AEJA=gm-AEJ=gm(Anh)-AEJH (4-3, 3-3)	3	0.009	9.2	2763.1604	1.0	0.0084	1.0	4.175e-5
207	gm-AEJ=gm-AEJ=gm-AEJM (3-3, 3-3)	3	0.0089	9.88	2706.1311	0.4	0.0083	1.0	1.119e-5
313	gm-AEJA=gm-AEJ=g(DeAc)mgm-AEJG (4-3, 3-3)	3	0.0088	7.7	3139.3185	0.2	0.0082	1.0	6.378e-5
312	gm-AEJA=gm-AEJ=gm(Anh)-AEJ=gm(Anh)-AEJG (4-3, 3-3, 3-3)	4	0.0088	11.91	3515.4602	-0.0	0.0082	1.0	9.665e-5
132	gm-AEJA=g(DeAc)mgm(Anh)-AEJG (4-3)	2	0.0087	8.9	2266.9323	-0.1	0.0081	1.0	2.466e-5
188	gm-AEJA=gm(Anh)-AEJA=gm(Anh)-AEJ (4-3, 4-3)	3	0.0087	12.38	2677.1124	1.1	0.0162	0.5	2.498e-5
188	gm-AEJA=gm(Anh)-AEJ=gm(Anh)-AEJA (4-3, 3-3)	3	0.0087	12.38	2677.1124	1.1	0.0162	0.5	2.498e-5
315	gm-AEJ=gm-AEJE (3-3)	2	0.0083	7.86	1851.7732	0.3	0.0077	1.0	4.488e-6
112	gm(Anh)-AEJA=gm(Anh)-AEJ (4-3)	2	0.0082	11.82	1753.7153	-0.4	0.0152	0.5	0.0002846
112	gm(Anh)-AEJ=gm(Anh)-AEJA (3-3)	2	0.0082	11.82	1753.7153	-0.4	0.0152	0.5	0.0002846
57	g(DeAc)mgm(Anh)-AEJG	1	0.0081	7.22	1343.5351	0.0	0.0075	1.0	2.766e-5
58	l-AEJV	1	0.0081	13.18	561.2646	1.2	0.0075	1.0	3.611e-6
135	gm-AEJA=g(DeAc)mgm-AEJN (4-3)	2	0.0081	6.34	2343.98	0.4	0.0075	1.0	5.753e-5
319	gm-AEJA=gm-AEJA=gm-AEJH (4-3, 4-3)	3	0.0078	7.54	2854.2238	-0.6	0.0073	1.0	0.0002558
212	gm(Anh)-AEJA=gm(Anh)-AEJA=gm(Anh)-AEJA (4-3, 4-3)	3	0.0077	14.37	2728.1233	0.5	0.0072	1.0	6.082e-5
213	gm-AEJ=gm-AEJ=gm(Anh)-AEJN (3-3, 3-3)	3	0.0077	9.12	2669.1073	0.7	0.0072	1.0	1.035e-5
138	gm-AEJ=g(DeAc)mgm(Anh)-AEJG (3-3)	2	0.0075	8.44	2195.8952	-0.0	0.007	1.0	1.3e-6
129	gm-AEJ=l-AEJA (3-3)	2	0.0072	7.02	1385.5933	0.2	0.0085	0.7886	0.0001104
140	gm-AEJA=gm(Anh)-AEJY (4-3)	2	0.0072	13.08	1936.8048	1.0	0.0067	1.0	3.781e-5
59	g(DeAc)m-AEJN	1	0.0071	4.37	942.403	0.1	0.0066	1.0	4.671e-5
297	gm-AEJ=gm-AEJ=gm-AEJL (3-3, 3-3)	3	0.007	11.81	2688.1747	-0.2	0.013	0.5	9.288e-6
297	gm-AEJ=gm-AEJ=gm-AEJI (3-3, 3-3)	3	0.007	11.81	2688.1747	-0.2	0.013	0.5	9.288e-6
292	gm-AEJA=gm-AEJA=gm-AEJ=gm(Anh)-AEJA (4-3, 4-3, 3-3)	4	0.0059	11.08	3620.5358	0.3	0.0145	0.3771	0.0001096
145	gm-AEJ=gm-AEJV (3-3)	2	0.0058	9.42	1821.8004	0.3	0.0054	1.0	9.826e-6
147	gm-AEJA=gmgm(Anh)-AEJA (4-3)	2	0.0057	10.14	2322.9585	-0.3	0.0053	1.0	4.57e-5
327	gm-AEJA=gm-AEJA=gm(Anh)-AEJM (4-3, 4-3)	3	0.0057	13.21	2828.1791	1.2	0.0053	1.0	0.0001164
224	gm-AEJA=gm-AEJA=l-AEJG (4-3, 4-3)	3	0.0053	8.25	2366.0133	0.0	0.0049	1.0	0.0002571
328	gm-AEJ=g(DeAc)m-AEJG (3-3)	2	0.005	6.28	1737.7415	0.2	0.0047	1.0	2.374e-5
54	g(DeAc)mgm-AEJL	1	0.005	9.78	1419.624	-0.1	0.0093	0.5	5.612e-5
54	g(DeAc)mgm-AEJI	1	0.005	9.78	1419.624	-0.1	0.0093	0.5	5.612e-5
203	gm-AEJA=gm-AEJA=gm(Anh)-AEJL (4-3, 4-3)	3	0.005	15.32	2810.2227	0.8	0.0093	0.5	0.000107
203	gm-AEJA=gm-AEJA=gm(Anh)-AEJI (4-3, 4-3)	3	0.005	15.32	2810.2227	0.8	0.0093	0.5	0.000107
278	gm-AEJA=gm-AEJ=gm-AEJ=gm-AEJA (4-3, 3-3, 3-3)	4	0.0048	9.04	3569.5262	0.7	0.0215	0.2091	5.334e-5
210	gm-AEJ=g(DeAc)mgm-AEJA (3-3)	2	0.0047	6.97	2229.937	0.1	0.0077	0.5625	9.3e-5
225	gm(Anh)-AEJA=gm(Anh)-AEJN (4-3)	2	0.0044	11.05	1867.7582	1.2	0.0041	1.0	4.482e-5
106	gm-AEJ=AEJA (3-3)	2	0.0037	5.82	1313.5722	1.5	0.0208	0.1638	1.223e-5
210	gm-AEJA=g(DeAc)mgm-AEJ (4-3)	2	0.0036	6.97	2229.937	0.1	0.0077	0.4375	7.232e-5
176	gm-AEJ=gm-AEJ=gm(Anh)-AEJA (3-3, 3-3)	3	0.0033	10.04	2626.1029	0.2	0.0262	0.1159	2.012e-5
129	gm-AEJA=l-AEJ (4-3)	2	0.0019	7.02	1385.5933	0.2	0.0085	0.2114	2.959e-5
229	gm-AEJ=gm-AEJQ (3-3)	2	0.0017	6.69	1850.7892	-0.6	4.299	0.0003617	1.516e-5
300	gm-AEJA=gm-AEJ=gm-AEJ=gm(Anh)-AEJA (4-3, 3-3, 3-3)	4	0.0014	10.88	3549.5	0.7	0.011	0.1159	9.979e-6
235	gm-AEJA=gm-AEJ=gm-AEJQ (4-3, 3-3)	3	0.0002	7.99	2774.1863	-0.4	0.4611	0.0003617	5.112e-6
46	g(DeAc)m-AEJE	1	0.0001	4.94	957.4026	-0.5	0.0171	0.006894	1.187e-6
