## Supplementary material for "Rhizobial enzyme reveals pH-driven catalytic switching and ʟ-amino acid incorporation by ʟ,ᴅ-transpeptidases": File S1. Muropeptide Quantifications: Ldt18.3.csv

Match	Structure	Oligo State	Corrected Abundance (%)	Consolidated RT (min)	Consolidated Theo (Da)	Consolidated Delta (ppm)	Raw Abundance (%)	Relative Likelihood	Likelihood
1	gm-AEJA	1	21.1999	5.12	941.4077	0.6	19.719	1.0	1.0
2	gm-AEJG	1	19.8203	4.62	927.3921	-0.2	18.4358	1.0	0.1844
72	gm-AEJA=gm-AEJG (4-3)	2	6.5131	6.67	1850.7905	-0.3	6.0601	0.9997	0.03635
3	gm-AEJ	1	4.9488	4.44	870.3706	0.1	4.6031	1.0	0.04603
73	gm-AEJA=gm-AEJA (4-3)	2	3.9362	7.25	1864.8062	0.2	3.6612	1.0	0.03888
4	g(DeAc)m-AEJA	1	3.5205	4.79	899.3985	-0.4	3.2746	1.0	0.03275
5	g(DeAc)m-AEJG	1	3.0458	4.37	885.3815	0.2	2.833	1.0	0.006037
295	gm-AEJ=gm-AEJG (3-3)	2	2.5548	6.35	1779.7521	-0.1	2.3763	1.0	0.008486
6	gm-AEJF	1	2.0947	11.09	1017.439	0.3	1.9484	1.0	0.01948
8	gm-AEJN	1	1.7617	4.37	984.4135	0.4	1.6386	1.0	0.01639
9	gm(Anh)-AEJA	1	1.7517	7.94	921.3815	0.4	1.6293	1.0	0.01629
10	gm(Anh)-AEJG	1	1.6794	7.09	907.3658	0.4	1.5621	1.0	0.003004
11	gm-AEJM	1	1.1022	7.71	1001.4111	0.6	1.0252	1.0	0.01025
188	gm-AEJA=gm-AEJ=gm-AEJG (4-3, 3-3)	3	1.0759	7.75	2703.1505	-0.2	1.0007	1.0	0.004686
7	gm-AEJL	1	0.9888	10.14	983.4547	0.5	1.8395	0.5	0.01839
7	gm-AEJI	1	0.9888	10.14	983.4547	0.5	1.8395	0.5	0.01839
12	gm(Anh)-AEJ	1	0.9759	6.8	850.3444	0.7	0.9077	1.0	0.00075
75	gm-AEJA=gm(Anh)-AEJG (4-3)	2	0.8583	9.0	1830.763	1.0	0.7983	1.0	0.00308
76	gm-AEJ=gm(Anh)-AEJG (3-3)	2	0.8373	8.52	1759.7259	0.6	0.7788	1.0	0.0007191
77	gm-AEJH	1	0.6995	4.46	1007.4295	0.2	0.6506	1.0	0.006506
297	gm-AEJA=gm-AEJN (4-3)	2	0.6302	6.37	1907.8107	0.2	0.5862	1.0	0.003231
78	gm-AEJA=gm(Anh)-AEJA (4-3)	2	0.6128	9.69	1844.7786	0.5	0.57	1.0	0.003213
13	g(DeAc)m-AEJ	1	0.5512	4.24	828.36	0.5	0.5127	1.0	0.001507
74	gm-AEJA=gm-AEJ (4-3)	2	0.5228	6.92	1793.7691	-0.2	0.9726	0.5	0.009077
74	gm-AEJ=gm-AEJA (3-3)	2	0.5228	6.92	1793.7691	-0.2	0.9726	0.5	0.009077
191	gm-AEJA=gm-AEJA=gm-AEJG (4-3, 4-3)	3	0.4825	8.0	2774.1877	0.1	0.4488	1.0	2.03e-5
79	gm-AEJA=gm-AEJF (4-3)	2	0.4806	12.54	1940.8375	0.1	0.447	1.0	0.003842
82	gm-AEJA=g(DeAc)m-AEJG (4-3)	2	0.4407	6.44	1808.78	-0.3	0.4099	1.0	0.005586
189	gm-AEJA=gm-AEJA=gm-AEJ (4-3, 4-3)	3	0.4183	8.36	2717.1662	0.4	0.7781	0.5	0.0009589
189	gm-AEJA=gm-AEJ=gm-AEJA (4-3, 3-3)	3	0.4183	8.36	2717.1662	0.4	0.7781	0.5	0.0009589
14	gm-AEJY	1	0.3962	8.46	1033.4339	0.9	0.3685	1.0	0.003685
192	gm-AEJA=gm-AEJA=gm-AEJA (4-3, 4-3)	3	0.376	8.59	2788.2033	0.7	0.3497	1.0	0.00722
15	AEJA	1	0.3599	5.79	461.2122	1.3	0.3348	1.0	0.003348
81	gm-AEJA=gm(Anh)-AEJ (4-3)	2	0.3274	9.3	1773.7415	1.0	0.4321	0.7047	0.00179
84	gm-AEJA=g(DeAc)m-AEJA (4-3)	2	0.3182	6.97	1822.7956	-0.3	0.296	1.0	0.006457
85	gm-AEJA=AEJG (4-3)	2	0.2933	5.25	1370.5937	0.7	0.2728	1.0	0.0004165
86	gm-AEJA=gm-AEJM (4-3)	2	0.2922	9.5	1924.8095	0.2	0.2718	1.0	0.002022
16	g(DeAc)mgm-AEJA	1	0.2851	5.41	1377.577	0.5	0.2652	1.0	0.002652
193	gm-AEJ=gm-AEJ=gm-AEJG (3-3, 3-3)	3	0.2833	7.49	2632.1134	0.3	0.2635	1.0	0.001094
194	gm-AEJA=gm-AEJ=gm(Anh)-AEJG (4-3, 3-3)	3	0.2786	9.76	2683.1243	0.2	0.2591	1.0	0.001536
17	g(DeAc)mgm-AEJG	1	0.2716	4.98	1363.5614	0.6	0.2526	1.0	0.0004889
87	gm-AEJ=gm-AEJN (3-3)	2	0.2557	6.06	1836.7749	-0.1	0.2378	1.0	0.0007543
19	g(DeAc)m-AEJF	1	0.2481	10.37	975.4284	1.1	0.2308	1.0	0.000638
20	gm	1	0.2425	2.91	498.2061	0.3	0.2256	1.0	0.002256
21	g(DeAc)m-AEJN	1	0.2423	4.2	942.403	0.7	0.2254	1.0	0.0005366
88	gm-AEJ=gm-AEJF (3-3)	2	0.2415	12.16	1869.8004	0.6	0.2246	1.0	0.0008969
89	gm-AEJA=AEJA (4-3)	2	0.2383	5.9	1384.6093	0.4	0.2217	1.0	0.0006602
80	gm-AEJA=gm-AEJL (4-3)	2	0.2339	11.69	1906.8531	0.0	0.4351	0.5	0.001814
80	gm-AEJA=gm-AEJI (4-3)	2	0.2339	11.69	1906.8531	0.0	0.4351	0.5	0.001814
22	AEJG	1	0.2271	4.33	447.1965	0.3	0.2112	1.0	0.0006172
91	gm-AEJ=gm(Anh)-AEJF (3-3)	2	0.1871	14.84	1849.7728	1.1	0.174	1.0	3.848e-5
198	gm-AEJA=gm-AEJA=gm(Anh)-AEJG (4-3, 4-3)	3	0.1593	9.99	2754.1614	0.4	0.1482	1.0	0.001574
93	gm-AEJ=g(DeAc)m-AEJG (3-3)	2	0.1558	6.13	1737.7428	-0.0	0.1449	1.0	0.001304
23	g(DeAc)m-AEJM	1	0.153	7.23	959.4005	-0.0	0.1423	1.0	0.0003357
199	gm-AEJA=gm-AEJH (4-3)	2	0.1504	6.24	1930.828	0.0	0.1399	1.0	0.001283
24	gmgm-AEJA	1	0.1488	6.12	1419.5876	1.0	0.1384	1.0	0.001384
25	gm(Anh)-AEJN	1	0.1427	6.61	964.3873	0.5	0.1327	1.0	0.000267
81	gm-AEJ=gm(Anh)-AEJA (3-3)	2	0.1372	9.3	1773.7415	1.0	0.4321	0.2953	0.00075
95	gm-AEJ=gm-AEJM (3-3)	2	0.1347	9.1	1853.7724	0.6	0.1253	1.0	0.0004719
96	gm-AEJ=AEJG (3-3)	2	0.1322	4.96	1299.5566	0.7	0.123	1.0	9.722e-5
26	gm-AEJT	1	0.132	4.69	971.4196	-0.4	0.1228	1.0	0.001228
27	gm-AEJV	1	0.1303	7.15	969.439	0.2	0.1212	1.0	0.001212
18	g(DeAc)m-AEJL	1	0.1267	9.53	941.4441	0.7	0.2357	0.5	0.0006024
18	g(DeAc)m-AEJI	1	0.1267	9.53	941.4441	0.7	0.2357	0.5	0.0006024
200	gm-AEJA=gm-AEJA=gm(Anh)-AEJA (4-3, 4-3)	3	0.122	10.69	2768.1771	0.6	0.1135	1.0	0.001124
201	gm-AEJA=gm-AEJ=gm-AEJN (4-3, 3-3)	3	0.1194	7.42	2760.1707	0.5	0.1111	1.0	1.637e-5
197	gm-AEJA=gm-AEJA=gm(Anh)-AEJ (4-3, 4-3)	3	0.1134	10.47	2697.14	0.1	0.1497	0.7047	0.0006005
30	gm-AEJW	1	0.1132	12.77	1056.4499	0.8	0.1053	1.0	0.001053
98	gm-AEJA=gm(Anh)-AEJF (4-3)	2	0.1102	15.98	1920.8099	1.6	0.1025	1.0	0.0001649
202	gm-AEJA=gm-AEJ=gm-AEJF (4-3, 3-3)	3	0.1101	12.89	2793.1975	0.7	0.1024	1.0	0.0004429
203	gm-AEJA=gm-AEJ=g(DeAc)m-AEJG (4-3, 3-3)	3	0.1096	7.51	2661.14	0.1	0.1019	1.0	0.0002857
31	AEJK	1	0.1082	8.66	518.27	0.6	0.1006	1.0	1.868e-6
196	gm-AEJ=gm-AEJ=gm-AEJA (3-3, 3-3)	3	0.1029	8.13	2646.1291	0.0	0.1683	0.5687	0.0002238
32	gmgm-AEJG	1	0.1023	5.6	1405.5719	1.5	0.0952	1.0	0.0002552
99	gm-AEJA=gm(Anh)-AEJN (4-3)	2	0.1014	8.56	1887.7844	0.8	0.0943	1.0	0.0002617
100	gm-AEJ=gm(Anh)-AEJM (3-3)	2	0.1011	11.72	1833.7449	0.8	0.094	1.0	3.029e-5
101	gm-AEJ=gm(Anh)-AEJN (3-3)	2	0.0994	8.14	1816.7473	0.7	0.0925	1.0	6.108e-5
90	gm-AEJ=gm-AEJL (3-3)	2	0.0977	11.25	1835.816	0.3	0.1817	0.5	0.0004234
90	gm-AEJ=gm-AEJI (3-3)	2	0.0977	11.25	1835.816	0.3	0.1817	0.5	0.0004234
102	gm-AEJA=gm(Anh)-AEJM (4-3)	2	0.0961	12.71	1904.782	1.1	0.0894	1.0	0.0001298
33	AEJT	1	0.0934	6.22	491.2227	1.2	0.0869	1.0	4.111e-6
307	gm-AEJ=gm-AEJ (3-3)	2	0.0926	6.5	1722.7306	0.3	0.0861	1.0	0.002119
34	gm(Anh)-AEJF	1	0.0899	15.45	997.4128	1.7	0.0836	1.0	0.0003175
204	gm-AEJ=gm-AEJ=gm(Anh)-AEJG (3-3, 3-3)	3	0.0858	9.53	2612.0872	0.3	0.0798	1.0	0.0003585
309	gm-AEJA=gm-AEJA=gm-AEJ=gm-AEJG (4-3, 4-3, 3-3)	4	0.0799	8.72	3626.5464	0.8	0.0743	1.0	0.001973
310	gm-AEJA=gm-AEJ=gm-AEJ=gm-AEJG (4-3, 3-3, 3-3)	4	0.0787	8.49	3555.5092	1.2	0.0732	1.0	0.0005196
196	gm-AEJA=gm-AEJ=gm-AEJ (4-3, 3-3)	3	0.078	8.13	2646.1291	0.0	0.1683	0.4313	0.0001698
108	gm-AEJA=gm-AEJY (4-3)	2	0.0742	9.98	1956.8324	0.5	0.069	1.0	0.0007266
94	gm-AEJ=gm(Anh)-AEJL (3-3)	2	0.0727	13.97	1815.7885	0.9	0.1352	0.5	2.633e-5
94	gm-AEJ=gm(Anh)-AEJI (3-3)	2	0.0727	13.97	1815.7885	0.9	0.1352	0.5	2.633e-5
35	gm(Anh)-AEJM	1	0.0707	11.61	981.3849	1.5	0.0658	1.0	0.000167
37	gm-AEJR	1	0.0677	4.57	1026.4717	-0.8	0.063	1.0	0.00063
209	gm-AEJA=g(DeAc)mgm-AEJG (4-3)	2	0.0668	6.74	2286.9585	0.1	0.0621	1.0	0.0004981
38	g(DeAc)mgm-AEJ	1	0.0658	4.82	1306.5399	1.0	0.0612	1.0	0.0001221
39	gm(Anh)-AEJH	1	0.0654	6.63	987.4033	-0.0	0.0608	1.0	0.000106
111	gm-AEJA=g(DeAc)m-AEJN (4-3)	2	0.0619	6.15	1865.8001	0.8	0.0576	1.0	0.0004445
28	gm(Anh)-AEJL	1	0.0615	14.52	963.4284	1.6	0.1144	0.5	0.0002997
28	gm(Anh)-AEJI	1	0.0615	14.52	963.4284	1.6	0.1144	0.5	0.0002997
40	gm-AEJK	1	0.06	4.26	998.4656	0.3	0.0558	1.0	0.000558
315	gm-AEJA=gm-AEJ=gm-AEJM (4-3, 3-3)	3	0.0588	10.27	2777.1682	1.3	0.0547	1.0	0.0002471
112	AEJA=AEJG (4-3)	2	0.0587	10.96	890.3981	1.4	0.0546	1.0	7.071e-6
212	gm-AEJA=g(DeAc)mgm-AEJA (4-3)	2	0.0586	7.28	2300.9741	-0.2	0.0545	1.0	0.0005229
213	gm-AEJA=gm-AEJA=gm-AEJN (4-3, 4-3)	3	0.0577	7.67	2831.2078	0.4	0.0537	1.0	0.001156
113	gm(Anh)-AEJA=gm(Anh)-AEJG (4-3)	2	0.0571	11.38	1810.7368	0.3	0.0531	1.0	0.0002545
41	gm-AEJD	1	0.0566	4.73	985.3975	1.2	0.0526	1.0	0.000526
116	gm-AEJ=gm(Anh)-AEJ (3-3)	2	0.0542	8.72	1702.7044	0.2	0.0504	1.0	0.0004178
308	gm-AEJ=g(DeAc)m-AEJA (3-3)	2	0.0542	6.64	1751.7572	-0.4	0.0842	0.5985	0.001507
105	gm-AEJ=AEJA (3-3)	2	0.0532	5.6	1313.5722	1.4	0.0719	0.6889	0.0001541
117	gm-AEJ=g(DeAc)m-AEJN (3-3)	2	0.052	12.15	1794.763	0.6	0.0484	1.0	0.0001038
215	gm-AEJ=gm-AEJH (3-3)	2	0.0514	5.98	1859.7909	0.3	0.0478	1.0	0.0002995
216	gm-AEJA=gm-AEJT (4-3)	2	0.0499	6.76	1894.8154	0.1	0.0464	1.0	0.0002421
205	gm-AEJA=gm-AEJ=g(DeAc)m-AEJA (4-3, 3-3)	3	0.0498	8.13	2675.1556	0.2	0.0774	0.5985	9.938e-5
118	gm(Anh)-AEJ=gm(Anh)-AEJG (3-3)	2	0.0491	11.01	1739.6996	0.8	0.0457	1.0	0.0001418
103	gm-AEJA=gm(Anh)-AEJL (4-3)	2	0.0478	15.2	1886.8256	1.8	0.0889	0.5	0.0001128
103	gm-AEJA=gm(Anh)-AEJI (4-3)	2	0.0478	15.2	1886.8256	1.8	0.0889	0.5	0.0001128
197	gm-AEJA=gm-AEJ=gm(Anh)-AEJA (4-3, 3-3)	3	0.0475	10.47	2697.14	0.1	0.1497	0.2953	0.0002516
218	gm-AEJA=gm-AEJA=gm-AEJF (4-3, 4-3)	3	0.0457	13.13	2864.2346	0.4	0.0425	1.0	0.0008814
319	gm-AEJA=gm-AEJ=gm(Anh)-AEJN (4-3, 3-3)	3	0.045	9.34	2740.1445	1.0	0.0419	1.0	0.0001824
219	gm-AEJA=gm(Anh)-AEJ=gm(Anh)-AEJG (4-3, 3-3)	3	0.0447	11.69	2663.0968	0.4	0.0416	1.0	9.012e-5
121	gm-AEJA=AEJN (4-3)	2	0.0431	5.08	1427.6151	-1.0	0.0401	1.0	7.414e-5
122	gm-AEJA=gm-AEJD (4-3)	2	0.0428	6.68	1908.796	-0.3	0.0398	1.0	0.0001037
123	gm-AEJ=gm-AEJY (3-3)	2	0.0426	9.56	1885.7953	-0.0	0.0396	1.0	0.0001696
42	gm-AEJE	1	0.0423	5.3	999.4132	0.4	0.0393	1.0	0.000393
206	gm-AEJA=gm-AEJ=gm-AEJL (4-3, 3-3)	3	0.0414	12.18	2759.2132	0.6	0.077	0.5	0.0001791
206	gm-AEJA=gm-AEJ=gm-AEJI (4-3, 3-3)	3	0.0414	12.18	2759.2132	0.6	0.077	0.5	0.0001791
43	AEJN	1	0.0404	4.15	504.218	0.9	0.0376	1.0	5.486e-5
321	gm-AEJA=gm-AEJA=gm-AEJ=gm(Anh)-AEJG (4-3, 4-3, 3-3)	4	0.0404	10.49	3606.5201	0.6	0.0376	1.0	0.0005109
220	gm-AEJA=gm-AEJA=g(DeAc)m-AEJG (4-3, 4-3)	3	0.0401	7.77	2732.1771	-0.0	0.0373	1.0	0.0008083
322	gm-AEJA=gm-AEJQ (4-3)	2	0.04	6.94	1921.8263	-3.2	0.0372	1.0	5.068e-5
44	AEJR	1	0.0391	3.95	546.2762	1.0	0.0364	1.0	2.109e-6
125	gm-AEJA=g(DeAc)m-AEJF (4-3)	2	0.0383	12.19	1898.8256	1.5	0.0356	1.0	0.0004551
221	gm-AEJA=gm-AEJA=g(DeAc)m-AEJA (4-3, 4-3)	3	0.0381	8.35	2746.1928	0.7	0.0354	1.0	0.0005837
45	AEJ	1	0.038	3.91	390.1751	0.9	0.0353	1.0	0.0001541
308	gm-AEJA=g(DeAc)m-AEJ (4-3)	2	0.0363	6.64	1751.7572	-0.4	0.0842	0.4015	0.001011
324	gm-AEJA=gm-AEJ=gm-AEJ=gm(Anh)-AEJG (4-3, 3-3, 3-3)	4	0.0356	10.27	3535.483	1.4	0.0331	1.0	0.0001574
36	AEJL	1	0.0352	11.21	503.2591	1.4	0.0655	0.5	6.159e-5
36	AEJI	1	0.0352	11.21	503.2591	1.4	0.0655	0.5	6.159e-5
46	g(DeAc)m-AEJY	1	0.0345	7.88	991.4234	0.4	0.0321	1.0	0.0001207
205	gm-AEJA=gm-AEJA=g(DeAc)m-AEJ (4-3, 4-3)	3	0.0334	8.13	2675.1556	0.2	0.0774	0.4015	6.666e-5
214	gm-AEJA=gm-AEJ=gm(Anh)-AEJ (4-3, 3-3)	3	0.0325	10.07	2626.1029	0.2	0.0481	0.6286	9.938e-5
316	gm-AEJA=gm-AEJ=gm-AEJ=gm-AEJA (4-3, 3-3, 3-3)	4	0.0315	9.04	3569.5262	0.5	0.0516	0.5687	0.0001887
224	gm-AEJA=gm(Anh)-AEJA=gm(Anh)-AEJA (4-3, 4-3)	3	0.0292	12.67	2748.1495	0.1	0.0272	1.0	4.969e-5
225	gm-AEJ=gm-AEJ=gm-AEJF (3-3, 3-3)	3	0.0291	12.61	2722.1604	-0.1	0.0271	1.0	0.0001034
47	AEJE	1	0.0287	6.02	519.2177	1.2	0.0267	1.0	1.316e-6
128	gm-AEJ=gm(Anh)-AEJY (3-3)	2	0.0281	11.87	1865.7677	1.8	0.0261	1.0	7.457e-6
332	gm-AEJA=gm-AEJA=gm(Anh)-AEJN (4-3, 4-3)	3	0.0278	9.63	2811.1816	1.2	0.0259	1.0	0.000186
333	gm-AEJ=gm-AEJ=g(DeAc)m-AEJG (3-3, 3-3)	3	0.0277	7.28	2590.1015	-0.4	0.0258	1.0	6.67e-5
48	gm-AEJQ	1	0.0276	4.95	998.4292	0.2	0.0257	1.0	0.000257
334	gm-AEJA=gm-AEJA=gm-AEJM (4-3, 4-3)	3	0.0274	10.59	2848.2053	1.0	0.0255	1.0	0.000536
335	gm(Anh)-AEJA=gm(Anh)-AEJA (4-3)	2	0.0271	12.19	1824.7524	1.1	0.0252	1.0	0.0002655
336	gm-AEJA=gm-AEJ=gm-AEJH (4-3, 3-3)	3	0.0269	7.31	2783.1867	0.4	0.025	1.0	9.426e-5
338	gm-AEJA=gm-AEJ=AEJG (4-3, 3-3)	3	0.0266	6.79	2222.9537	0.2	0.0247	1.0	0.0002425
339	gm-AEJA=gm-AEJA=AEJG (4-3, 4-3)	3	0.0264	6.7	2293.9908	-0.1	0.0246	1.0	0.0005379
226	gm-AEJA=gm-AEJA=gm(Anh)-AEJF (4-3, 4-3)	3	0.0261	15.98	2844.2084	1.1	0.0243	1.0	0.0002021
131	gm-AEJA=g(DeAc)m-AEJM (4-3)	2	0.026	8.95	1882.7976	0.2	0.0242	1.0	0.0002806
228	gm-AEJA=gmgm-AEJG (4-3)	2	0.026	7.32	2328.9691	-0.5	0.0242	1.0	0.0001877
227	gm-AEJ=gm(Anh)-AEJ=gm(Anh)-AEJG (3-3, 3-3)	3	0.026	11.4	2592.0597	0.4	0.0242	1.0	2.104e-5
318	gm-AEJA=gm-AEJA=gm-AEJA=gm-AEJ (4-3, 4-3, 4-3)	4	0.0251	9.24	3640.562	0.9	0.0467	0.5	0.0007672
318	gm-AEJA=gm-AEJA=gm-AEJ=gm-AEJA (4-3, 4-3, 3-3)	4	0.0251	9.24	3640.562	0.9	0.0467	0.5	0.0007672
51	g(DeAc)m-AEJH	1	0.025	4.23	965.4189	0.5	0.0233	1.0	0.000213
52	gmgm-AEJ	1	0.0248	5.44	1348.5505	-0.4	0.0231	1.0	6.371e-5
132	gm-AEJA=gm(Anh)-AEJA=gm(Anh)-AEJG (4-3, 4-3)	3	0.0243	11.93	2734.1373	-0.4	0.0226	1.0	0.0001047
105	gm-AEJA=AEJ (4-3)	2	0.0241	5.6	1313.5722	1.4	0.0719	0.3111	6.961e-5
345	gm-AEJA=gm-AEJ=gm(Anh)-AEJF (4-3, 3-3)	3	0.024	15.59	2773.1713	1.4	0.0223	1.0	0.0003431
316	gm-AEJA=gm-AEJA=gm-AEJ=gm-AEJ (4-3, 4-3, 3-3)	4	0.0239	9.04	3569.5262	0.5	0.0516	0.4313	0.0001431
133	AEJA=AEJK (4-3)	2	0.0239	7.86	961.4716	0.6	0.0222	1.0	3.368e-6
232	gm-AEJ=gm-AEJ=gm(Anh)-AEJF (3-3, 3-3)	3	0.0238	14.88	2702.1342	0.7	0.0221	1.0	8.009e-5
217	gm-AEJA=gm-AEJA=gm-AEJL (4-3, 4-3)	3	0.0233	12.45	2830.2489	1.0	0.0434	0.5	0.000429
217	gm-AEJA=gm-AEJA=gm-AEJI (4-3, 4-3)	3	0.0233	12.45	2830.2489	1.0	0.0434	0.5	0.000429
136	gm-AEJ=g(DeAc)mgm-AEJG (3-3)	2	0.0229	6.44	2215.9227	0.2	0.0213	1.0	0.0001163
138	gm-AEJ=g(DeAc)m-AEJF (3-3)	2	0.0224	11.43	1827.7885	0.8	0.0208	1.0	0.0001062
348	gm-AEJA=gmgm-AEJA (4-3)	2	0.0219	7.96	2342.9847	0.1	0.0204	1.0	0.0002729
139	gm-AEJA=gm-AEJK (4-3)	2	0.0217	6.15	1921.864	0.3	0.0202	1.0	0.00011
140	gm-AEJA=gm-AEJV (4-3)	2	0.0213	9.45	1892.8375	0.1	0.0198	1.0	0.000239
237	AEJA=gm(Anh)-AEJG (4-3)	2	0.0209	7.44	1350.5675	0.5	0.0194	1.0	5.23e-5
141	g(DeAc)m-AEJA=g(DeAc)m-AEJG (4-3)	2	0.0205	6.11	1766.7681	0.5	0.0191	1.0	0.0009277
53	g(DeAc)mgm-AEJN	1	0.0199	4.75	1420.5828	1.2	0.0185	1.0	4.346e-5
214	gm-AEJ=gm-AEJ=gm(Anh)-AEJA (3-3, 3-3)	3	0.0192	10.07	2626.1029	0.2	0.0481	0.3714	5.873e-5
55	g(DeAc)mgm-AEJF	1	0.0187	10.56	1453.6083	0.9	0.0174	1.0	5.167e-5
143	gm-AEJA=gm(Anh)-AEJY (4-3)	2	0.0185	13.09	1936.8048	0.6	0.0172	1.0	3.194e-5
56	AEJH	1	0.0182	11.04	527.234	0.8	0.0169	1.0	2.178e-5
246	gm-AEJ=gm-AEJ=g(DeAc)m-AEJA (3-3, 3-3)	3	0.0181	7.9	2604.1185	0.2	0.0168	1.0	2.32e-5
355	gm-AEJA=gm-AEJ=gm(Anh)-AEJM (4-3, 3-3)	3	0.0178	12.96	2757.142	1.2	0.0166	1.0	0.0001854
247	gm-AEJA=g(DeAc)m-AEJH (4-3)	2	0.0177	5.95	1888.8161	0.8	0.0165	1.0	4.595e-5
127	gm-AEJA=g(DeAc)m-AEJL (4-3)	2	0.0176	11.02	1864.8426	-0.1	0.0327	0.5	0.0002324
127	gm-AEJA=g(DeAc)m-AEJI (4-3)	2	0.0176	11.02	1864.8426	-0.1	0.0327	0.5	0.0002324
57	gm(Anh)-AEJY	1	0.0174	12.19	1013.4077	1.3	0.0162	1.0	6.004e-5
145	AEJA=gm(Anh)-AEJA (4-3)	2	0.0172	8.35	1364.5831	0.4	0.016	1.0	5.455e-5
250	gm-AEJ=gm(Anh)-AEJH (3-3)	2	0.017	7.96	1839.7633	0.7	0.0158	1.0	2.799e-5
346	gm-AEJA=gm-AEJA=gm-AEJA=gm(Anh)-AEJ (4-3, 4-3, 4-3)	4	0.0169	11.07	3620.5358	0.6	0.0223	0.7047	0.000208
146	gm-AEJA=gm-AEJR (4-3)	2	0.0167	6.47	1949.8702	0.3	0.0155	1.0	0.0001242
147	AEJA=g(DeAc)m-AEJG (4-3)	2	0.0166	4.99	1328.5831	0.7	0.0154	1.0	9.485e-5
359	gm-AEJ=gm-AEJ=gm-AEJM (3-3, 3-3)	3	0.0164	9.97	2706.139	-1.4	0.0153	1.0	5.768e-5
361	gm-AEJ=gm-AEJD (3-3)	2	0.0159	6.37	1837.7576	0.2	0.0148	1.0	2.421e-5
362	gm-AEJA=gm-AEJA=AEJA (4-3, 4-3)	3	0.0159	7.51	2308.0065	-0.0	0.0148	1.0	0.0004372
148	gm-AEJA=gm-AEJW (4-3)	2	0.0153	13.58	1979.8484	1.6	0.0142	1.0	0.0002076
149	gm-AEJ=AEJN (3-3)	2	0.0149	4.92	1356.578	0.9	0.0139	1.0	1.731e-5
257	gm-AEJA=gm(Anh)-AEJH (4-3)	2	0.0149	8.4	1910.8004	0.7	0.0139	1.0	0.0001199
259	gm-AEJA=gm-AEJ=gm(Anh)-AEJF (4-3, 3-3)	3	0.0139	15.16	2773.1713	1.2	0.0129	1.0	0.0003431
260	gm-AEJ=gm-AEJ=gm(Anh)-AEJN (3-3, 3-3)	3	0.0139	9.13	2669.1073	0.8	0.0129	1.0	4.258e-5
61	gm-AEJP	1	0.0134	13.29	967.4234	2.9	0.0125	1.0	0.000125
153	gm-AEJ=AEJF (3-3)	2	0.0133	10.76	1389.6035	0.3	0.0124	1.0	3.913e-6
370	gm-AEJ=gm-AEJ=gm-AEJ=gm-AEJG (3-3, 3-3, 3-3)	4	0.0132	8.38	3484.4721	1.1	0.0123	1.0	0.0001213
349	gm-AEJA=gm-AEJA=gm-AEJ=gm(Anh)-AEJ (4-3, 4-3, 3-3)	4	0.0132	10.89	3549.5	1.0	0.0195	0.6286	5.962e-5
352	gm-AEJA=gm-AEJ=AEJA (4-3, 3-3)	3	0.0131	7.32	2236.9693	-0.1	0.0177	0.6889	9.767e-5
229	gm-AEJA=gm-AEJ=gm(Anh)-AEJL (4-3, 3-3)	3	0.013	15.1	2739.1869	0.9	0.0241	0.5	0.0001333
229	gm-AEJA=gm-AEJ=gm(Anh)-AEJI (4-3, 3-3)	3	0.013	15.1	2739.1869	0.9	0.0241	0.5	0.0001333
154	gm-AEJ=gm-AEJT (3-3)	2	0.0129	6.22	1823.7796	-0.1	0.012	1.0	5.653e-5
230	gm-AEJ=gm-AEJ=gm-AEJL (3-3, 3-3)	3	0.0129	11.82	2688.176	0.7	0.024	0.5	4.182e-5
230	gm-AEJ=gm-AEJ=gm-AEJI (3-3, 3-3)	3	0.0129	11.82	2688.176	0.7	0.024	0.5	4.182e-5
60	gm-AEJS	1	0.0126	4.88	957.4026	1.1	0.0129	0.9093	0.000129
266	gm-AEJA=gm-AEJ=g(DeAc)m-AEJN (4-3, 3-3)	3	0.0126	7.2	2718.1601	0.7	0.0117	1.0	9.544e-5
372	gm-AEJA=gm-AEJA=gm-AEJH (4-3, 4-3)	3	0.0123	7.55	2854.2238	1.2	0.0114	1.0	0.0002759
373	gm-AEJA=gm-AEJA=gm-AEJA=gm-AEJG (4-3, 4-3, 4-3)	4	0.012	8.93	3697.5835	1.4	0.0112	1.0	0.000885
253	gm-AEJA=gm(Anh)-AEJ=gm(Anh)-AEJ (4-3, 3-3)	3	0.012	12.18	2606.0753	0.8	0.0149	0.748	1.045e-5
156	gm-AEJA=gm-AEJ=gm(Anh)-AEJH (4-3, 3-3)	3	0.0119	9.23	2763.1604	1.0	0.0111	1.0	3.116e-5
62	gmgm-AEJF	1	0.0116	11.67	1495.6189	1.2	0.0108	1.0	2.697e-5
269	gm-AEJ=gm-AEJ=gm-AEJH (3-3, 3-3)	3	0.0115	9.71	2712.1509	-0.2	0.0107	1.0	2.2e-5
374	gm-AEJA=gm-AEJG (4-3)	2	0.0111	7.36	1850.7892	-1.0	0.0103	0.9997	0.03635
63	g(DeAc)m-AEJD	1	0.0108	4.6	943.387	-0.3	0.01	1.0	1.722e-5
273	gm-AEJA=gm-AEJ=gm(Anh)-AEJM (4-3, 3-3)	3	0.0104	12.48	2757.142	0.8	0.0097	1.0	0.0001854
378	gm-AEJA=gm-AEJA=gm-AEJA=gm(Anh)-AEJG (4-3, 4-3, 4-3)	4	0.0104	10.66	3677.5572	0.2	0.0097	1.0	0.0002922
166	AEJ=gm(Anh)-AEJG (3-3)	2	0.0103	7.05	1279.5303	0.6	0.0096	1.0	5.514e-6
66	g(DeAc)mgm-AEJM	1	0.0101	7.68	1437.5804	0.1	0.0094	1.0	2.719e-5
382	gm-AEJA=gm-AEJA=gm-AEJA=gm-AEJA (4-3, 4-3, 4-3)	4	0.01	9.43	3711.5991	0.7	0.0093	1.0	0.0006896
243	gm-AEJA=gm(Anh)-AEJA=gm(Anh)-AEJ (4-3, 4-3)	3	0.0097	12.38	2677.1124	1.1	0.018	0.5	1.509e-5
243	gm-AEJA=gm(Anh)-AEJ=gm(Anh)-AEJA (4-3, 3-3)	3	0.0097	12.38	2677.1124	1.1	0.018	0.5	1.509e-5
383	gm-AEJA=gm-AEJA=gm-AEJA=gm(Anh)-AEJA (4-3, 4-3, 4-3)	4	0.0097	11.22	3691.5729	1.0	0.009	1.0	0.0002238
384	gm-AEJA=gm-AEJA=gm(Anh)-AEJ=gm(Anh)-AEJG (4-3, 4-3, 3-3)	4	0.0096	12.24	3586.4973	0.8	0.0089	1.0	8.203e-5
385	gm-AEJA=gm-AEJ=gm-AEJ=g(DeAc)m-AEJG (4-3, 3-3, 3-3)	4	0.0095	8.35	3513.4987	1.9	0.0088	1.0	5.088e-5
245	gm-AEJ=gm-AEJ=gm(Anh)-AEJL (3-3, 3-3)	3	0.0092	14.12	2668.1498	0.7	0.0172	0.5	3.112e-5
245	gm-AEJ=gm-AEJ=gm(Anh)-AEJI (3-3, 3-3)	3	0.0092	14.12	2668.1498	0.7	0.0172	0.5	3.112e-5
67	AEJF	1	0.0091	7.55	537.2435	0.9	0.0085	1.0	6.523e-5
386	gm-AEJA=gm-AEJA=gm-AEJ=gm-AEJF (4-3, 4-3, 3-3)	4	0.0091	13.25	3716.5933	1.3	0.0085	1.0	0.0002019
354	gm-AEJA=gm-AEJA=gm(Anh)-AEJL (4-3, 4-3)	3	0.009	15.33	2810.2227	1.9	0.0167	0.5	8.765e-5
354	gm-AEJA=gm-AEJA=gm(Anh)-AEJI (4-3, 4-3)	3	0.009	15.33	2810.2227	1.9	0.0167	0.5	8.765e-5
388	gm-AEJ=gm-AEJN (3-3)	2	0.0089	6.47	1836.7735	-0.2	0.0083	1.0	0.0007543
282	gm-AEJA=gm-AEJA=gm(Anh)-AEJM (4-3, 4-3)	3	0.0088	13.25	2828.1791	0.5	0.0082	1.0	0.0001763
392	gm-AEJ=gm-AEJE (3-3)	2	0.0085	7.87	1851.7732	0.3	0.0079	1.0	1.809e-5
68	gm-AEJC	1	0.0084	5.25	973.3798	-0.6	0.0078	1.0	7.8e-5
358	gm(Anh)-AEJA=gm(Anh)-AEJ (4-3)	2	0.0082	11.8	1753.7153	1.0	0.0153	0.5	0.0001479
358	gm(Anh)-AEJ=gm(Anh)-AEJA (3-3)	2	0.0082	11.8	1753.7153	1.0	0.0153	0.5	0.0001479
395	gm-AEJA=gm-AEJ=gm(Anh)-AEJ=gm(Anh)-AEJG (4-3, 3-3, 3-3)	4	0.0081	12.05	3515.4602	1.0	0.0075	1.0	4.772e-5
175	gm-AEJ=gm-AEJW (3-3)	2	0.008	13.26	1908.8113	0.5	0.0074	1.0	4.847e-5
396	gm-AEJA=gm-AEJA=gm-AEJ=g(DeAc)m-AEJG (4-3, 4-3, 3-3)	4	0.008	8.29	3584.5358	1.0	0.0074	1.0	0.0002009
397	gm-AEJ=gm-AEJ=gm-AEJ=gm-AEJA (3-3, 3-3, 3-3)	4	0.008	8.91	3498.4891	0.9	0.0074	1.0	4.406e-5
349	gm-AEJA=gm-AEJ=gm-AEJ=gm(Anh)-AEJA (4-3, 3-3, 3-3)	4	0.0078	10.89	3549.5	1.0	0.0195	0.3714	3.523e-5
59	g(DeAc)mgm-AEJL	1	0.0077	9.76	1419.624	0.8	0.0143	0.5	4.878e-5
59	g(DeAc)mgm-AEJI	1	0.0077	9.76	1419.624	0.8	0.0143	0.5	4.878e-5
286	gm(Anh)-AEJA=gm(Anh)-AEJN (4-3)	2	0.0072	10.91	1867.7582	1.3	0.0067	1.0	2.162e-5
287	gm-AEJ=g(DeAc)m-AEJH (3-3)	2	0.0071	5.67	1817.779	1.2	0.0066	1.0	1.073e-5
346	gm-AEJA=gm-AEJA=gm-AEJ=gm(Anh)-AEJA (4-3, 4-3, 3-3)	4	0.0071	11.07	3620.5358	0.6	0.0223	0.2953	8.717e-5
261	gm-AEJA=gm-AEJ=gm(Anh)-AEJL (4-3, 3-3)	3	0.0068	14.38	2739.1869	1.3	0.0127	0.5	0.0001333
261	gm-AEJA=gm-AEJ=gm(Anh)-AEJI (4-3, 3-3)	3	0.0068	14.38	2739.1869	1.3	0.0127	0.5	0.0001333
352	gm-AEJA=gm-AEJA=AEJ (4-3, 4-3)	3	0.0059	7.32	2236.9693	-0.1	0.0177	0.3111	4.411e-5
183	gm(Anh)-AEJ=gm(Anh)-AEJ (3-3)	2	0.0057	11.25	1682.6782	1.0	0.0053	1.0	8.239e-5
162	gm-AEJ=AEJL (3-3)	2	0.0054	9.84	1355.6192	0.5	0.01	0.5	1.508e-5
162	gm-AEJ=AEJI (3-3)	2	0.0054	9.84	1355.6192	0.5	0.01	0.5	1.508e-5
164	gm-AEJ=g(DeAc)mgm-AEJA (3-3)	2	0.0053	6.96	2229.9384	0.6	0.0098	0.5029	0.0001221
164	gm-AEJA=g(DeAc)mgm-AEJ (4-3)	2	0.0052	6.96	2229.9384	0.6	0.0098	0.4971	0.0001207
65	gmgm-AEJL	1	0.0052	11.11	1461.6345	1.3	0.0096	0.5	2.546e-5
65	gmgm-AEJI	1	0.0052	11.11	1461.6345	1.3	0.0096	0.5	2.546e-5
391	gm-AEJA=gm-AEJA=gm-AEJ=g(DeAc)m-AEJA (4-3, 4-3, 3-3)	4	0.0051	8.81	3598.5514	0.6	0.0079	0.5985	9.135e-5
253	gm-AEJ=gm(Anh)-AEJ=gm(Anh)-AEJA (3-3, 3-3)	3	0.004	12.18	2606.0753	0.8	0.0149	0.252	3.521e-6
285	gm-AEJA=gm-AEJ=g(DeAc)mgm-AEJA (4-3, 3-3)	3	0.004	8.27	3153.3355	0.7	0.0074	0.5029	9.718e-6
285	gm-AEJA=gm-AEJA=g(DeAc)mgm-AEJ (4-3, 4-3)	3	0.004	8.27	3153.3355	0.7	0.0074	0.4971	9.607e-6
391	gm-AEJA=gm-AEJA=gm-AEJA=g(DeAc)m-AEJ (4-3, 4-3, 4-3)	4	0.0034	8.81	3598.5514	0.6	0.0079	0.4015	6.127e-5
181	gm-AEJ=g(DeAc)m-AEJL (3-3)	2	0.0033	10.6	1793.8054	-0.0	0.0061	0.5	5.425e-5
181	gm-AEJ=g(DeAc)m-AEJI (3-3)	2	0.0033	10.6	1793.8054	-0.0	0.0061	0.5	5.425e-5
290	gm-AEJ=g(DeAc)m-AEJL (3-3)	2	0.0031	10.89	1793.8041	0.3	0.0058	0.5	5.425e-5
290	gm-AEJ=g(DeAc)m-AEJI (3-3)	2	0.0031	10.89	1793.8041	0.3	0.0058	0.5	5.425e-5
291	gm-AEJA=gm-AEJA=gm(Anh)-AEJL (4-3, 4-3)	3	0.0031	14.84	2810.2227	0.4	0.0057	0.5	8.765e-5
291	gm-AEJA=gm-AEJA=gm(Anh)-AEJI (4-3, 4-3)	3	0.0031	14.84	2810.2227	0.4	0.0057	0.5	8.765e-5
294	AEJA=g(DeAc)m-AEJA (4-3)	2	0.003	3.39	1342.5988	-2.7	0.0028	1.0	0.0001096
72	gm-AEJ=gm-AEJQ (3-3)	2	0.0021	6.67	1850.7905	-0.3	6.0601	0.0003253	1.183e-5
60	g(DeAc)m-AEJE	1	0.0013	4.88	957.4026	1.1	0.0129	0.09071	1.287e-5
