## Supplementary material for "Rhizobial enzyme reveals pH-driven catalytic switching and ʟ-amino acid incorporation by ʟ,ᴅ-transpeptidases": File S1. Muropeptide Quantifications: Sample Sheet.csv

Sample Number	Sample Name	Replicate Number	Injection Volume (µl)
56	gm-AEJA (-ve)	1	10
63	D-Mix (-ve)	1	10
67	L-Mix (-ve)	1	10
71	C. diff Ldt3 (-ve)	1	10
72	Ldt3 + gm-AEJA + D-Mix	1	10
73	Ldt3 + gm-AEJA + D-Mix	2	10
74	Ldt3 + gm-AEJA + D-Mix	3	10
75	Ldt3 + gm-AEJA + L-Mix	1	10
76	Ldt3 + gm-AEJA + L-Mix	2	10
77	Ldt3 + gm-AEJA + L-Mix	3	10
97	Ldt8 + gm-AEJA + D-Phe (Citrate @ pH 4)	1	10
98	Ldt8 + gm-AEJA + D-Phe (Citrate @ pH 5)	1	10
99	Ldt8 + gm-AEJA + D-Phe (Citrate @ pH 6)	1	10
100	Ldt8 + gm-AEJA + D-Phe (Tris-HCl @ pH 7)	1	10
101	Ldt8 + gm-AEJA + D-Phe (Tris-HCl @ pH 8)	1	10
A1	3-3 Dimer (Citrate @ pH 4) (-ve)	1	10
A2	3-3 Dimer (Tris-HCl @ pH 8) (-ve)	1	10
A3	Ldt8 + 3-3 Dimer (Citrate @ pH 4)	1	10
A4	Ldt8 + 3-3 Dimer (Citrate @ pH 6)	1	10
A5	Ldt8 + 3-3 Dimer (Tris-HCl @ pH 8)	1	10
A6	gm-AEJA + L-Ala (Citrate @ pH 4) (-ve)	1	10
A7	gm-AEJA + L-Ala (Citrate @ pH 5) (-ve)	1	10
A8	gm-AEJA + L-Ala (Citrate @ pH 6) (-ve)	1	10
B1	gm-AEJA + L-Ala (Tris-HCl @ pH 7) (-ve)	1	10
B2	gm-AEJA + L-Ala (Tris-HCl @ pH 8) (-ve)	1	10
B3	Ldt8 + gm-AEJA + L-Ala (Citrate @ pH 4)	1	10
B4	Ldt8 + gm-AEJA + L-Ala (Citrate @ pH 5)	1	10
B5	Ldt8 + gm-AEJA + L-Ala (Citrate @ pH 6)	1	10
B6	Ldt8 + gm-AEJA + L-Ala (Tris-HCl @ pH 7)	1	10
B7	Ldt8 + gm-AEJA + L-Ala (Tris-HCl @ pH 8)	1	10
B8	Ldt8 + gm-AEJA (Citrate @ pH 4)	1	10
C1	Ldt8 + gm-AEJA (Citrate @ pH 5)	1	10
C2	Ldt8 + gm-AEJA (Citrate @ pH 6)	1	10
C3	Ldt8 + gm-AEJA (Tris-HCl @ pH 7)	1	10
C4	Ldt8 + gm-AEJA (Tris-HCl @ pH 8)	1	10
C5-1	Ldt8 + gm-AEJA + L-AA Mix (Citrate @ pH 4)	1	5
C5-2	Ldt8 + gm-AEJA + L-AA Mix (Citrate @ pH 4)	2	5
C6-1	Ldt8 + gm-AEJA + L-AA Mix (Citrate @ pH 5)	1	5
C6-2	Ldt8 + gm-AEJA + L-AA Mix (Citrate @ pH 5)	2	5
C7-1	Ldt8 + gm-AEJA + L-AA Mix (Citrate @ pH 6)	1	5
C7-2	Ldt8 + gm-AEJA + L-AA Mix (Citrate @ pH 6)	2	5
C8-1	Ldt8 + gm-AEJA + L-AA Mix (Tris-HCl @ pH 7)	1	5
C8-2	Ldt8 + gm-AEJA + L-AA Mix (Tris-HCl @ pH 7)	2	5
D1-1	Ldt8 + gm-AEJA + L-AA Mix (Tris-HCl @ pH 8)	1	5
D1-2	Ldt8 + gm-AEJA + L-AA Mix (Tris-HCl @ pH 8)	2	5
D2-1	Ldt8 + gm-AEJA + D-AA Mix (Citrate @ pH 4)	1	5
D2-2	Ldt8 + gm-AEJA + D-AA Mix (Citrate @ pH 4)	2	5
D3-1	Ldt8 + gm-AEJA + D-AA Mix (Citrate @ pH 5)	1	5
D3-2	Ldt8 + gm-AEJA + D-AA Mix (Citrate @ pH 5)	2	5
D4-1	Ldt8 + gm-AEJA + D-AA Mix (Citrate @ pH 6)	1	5
D4-2	Ldt8 + gm-AEJA + D-AA Mix (Citrate @ pH 6)	2	5
D5-1	Ldt8 + gm-AEJA + D-AA Mix (Tris-HCl @ pH 7)	1	5
D5-2	Ldt8 + gm-AEJA + D-AA Mix (Tris-HCl @ pH 7)	2	5
D6-1	Ldt8 + gm-AEJA + D-AA Mix (Tris-HCl @ pH 8)	1	5
D6-2	Ldt8 + gm-AEJA + D-AA Mix (Tris-HCl @ pH 8)	2	5
D7-1	Ldt8 + gm-AEJA + L-AA Mix (Citrate @ pH 4)	3	5
D7-2	Ldt8 + gm-AEJA + L-AA Mix (Citrate @ pH 4)	4	5
D8-1	Ldt8 + gm-AEJA + L-AA Mix (Citrate @ pH 5)	3	5
D8-2	Ldt8 + gm-AEJA + L-AA Mix (Citrate @ pH 5)	4	5
E1-1	Ldt8 + gm-AEJA + L-AA Mix (Citrate @ pH 6)	3	5
E1-2	Ldt8 + gm-AEJA + L-AA Mix (Citrate @ pH 6)	4	5
E2-1	Ldt8 + gm-AEJA + L-AA Mix (Tris-HCl @ pH 7)	3	5
E2-2	Ldt8 + gm-AEJA + L-AA Mix (Tris-HCl @ pH 7)	4	5
E3-1	Ldt8 + gm-AEJA + L-AA Mix (Tris-HCl @ pH 8)	3	5
E3-2	Ldt8 + gm-AEJA + L-AA Mix (Tris-HCl @ pH 8)	4	5
E4-1	Ldt8 + gm-AEJA + D-AA Mix (Citrate @ pH 4)	3	5
E4-2	Ldt8 + gm-AEJA + D-AA Mix (Citrate @ pH 4)	4	5
E5-1	Ldt8 + gm-AEJA + D-AA Mix (Citrate @ pH 5)	3	5
E5-2	Ldt8 + gm-AEJA + D-AA Mix (Citrate @ pH 5)	4	5
E6-1	Ldt8 + gm-AEJA + D-AA Mix (Citrate @ pH 6)	3	5
E6-2	Ldt8 + gm-AEJA + D-AA Mix (Citrate @ pH 6)	4	5
E7-1	Ldt8 + gm-AEJA + D-AA Mix (Tris-HCl @ pH 7)	3	5
E7-2	Ldt8 + gm-AEJA + D-AA Mix (Tris-HCl @ pH 7)	4	5
E8-1	Ldt8 + gm-AEJA + D-AA Mix (Tris-HCl @ pH 8)	3	5
E8-2	Ldt8 + gm-AEJA + D-AA Mix (Tris-HCl @ pH 8)	4	5
