## Supplementary material for "Rhizobial enzyme reveals pH-driven catalytic switching and ʟ-amino acid incorporation by ʟ,ᴅ-transpeptidases": File S2. PGFinder Databases: D-Phe Exchange.csv

Structure	Monoisotopic Mass	SMILES
gm-AEJA|1	941.407702	O[C@H]([C@H](O1)CO)[C@H](O)[C@@H](NC(=O)C)[C@@H]1%10.O%10[C@H]([C@H](O)CO)[C@H](O[C@H](C)C%20=O)[C@@H](NC(=O)C)CO.N%20[C@@H](C)C%20=O.N%20[C@@H](C(O)=O)CCC%21=O.N%21[C@@H](CCC[C@@H](N)C(O)=O)C%20=O.N%20[C@H](C)C(O)=O
gm-AEJ|1	870.370588	O[C@H]([C@H](O1)CO)[C@H](O)[C@@H](NC(=O)C)[C@@H]1%10.O%10[C@H]([C@H](O)CO)[C@H](O[C@H](C)C%20=O)[C@@H](NC(=O)C)CO.N%20[C@@H](C)C%20=O.N%20[C@@H](C(O)=O)CCC%21=O.N%21[C@@H](CCC[C@@H](N)C(O)=O)C(O)=O
gm-AEJF|1	1017.439002	O[C@H]([C@H](O1)CO)[C@H](O)[C@@H](NC(=O)C)[C@@H]1%10.O%10[C@H]([C@H](O)CO)[C@H](O[C@H](C)C%20=O)[C@@H](NC(=O)C)CO.N%20[C@@H](C)C%20=O.N%20[C@@H](C(O)=O)CCC%21=O.N%21[C@@H](CCC[C@@H](N)C(O)=O)C%20=O.N%20[C@H](Cc1ccccc1)C(O)=O
gm-AEJ=gm-AEJA (3-3)|2	1793.767726	O[C@H]([C@H](O1)CO)[C@H](O)[C@@H](NC(=O)C)[C@@H]1%10.O%10[C@H]([C@H](O)CO)[C@H](O[C@H](C)C%20=O)[C@@H](NC(=O)C)CO.N%20[C@@H](C)C%20=O.N%20[C@@H](C(O)=O)CCC%21=O.N%21[C@@H](CCC[C@@H](N)C(O)=O)C%40=O.O[C@H]([C@H](O1)CO)[C@H](O)[C@@H](NC(=O)C)[C@@H]1%10.O%10[C@H]([C@H](O)CO)[C@H](O[C@H](C)C%20=O)[C@@H](NC(=O)C)CO.N%20[C@@H](C)C%20=O.N%20[C@@H](C(O)=O)CCC%21=O.N%21[C@@H](CCC[C@@H](N%40)C(O)=O)C%20=O.…
gm-AEJ=gm-AEJ (3-3)|2	1722.730612	O[C@H]([C@H](O1)CO)[C@H](O)[C@@H](NC(=O)C)[C@@H]1%10.O%10[C@H]([C@H](O)CO)[C@H](O[C@H](C)C%20=O)[C@@H](NC(=O)C)CO.N%20[C@@H](C)C%20=O.N%20[C@@H](C(O)=O)CCC%21=O.N%21[C@@H](CCC[C@@H](N)C(O)=O)C%40=O.O[C@H]([C@H](O1)CO)[C@H](O)[C@@H](NC(=O)C)[C@@H]1%10.O%10[C@H]([C@H](O)CO)[C@H](O[C@H](C)C%20=O)[C@@H](NC(=O)C)CO.N%20[C@@H](C)C%20=O.N%20[C@@H](C(O)=O)CCC%21=O.N%21[C@@H](CCC[C@@H](N%40)C(O)=O)C(O)=O
gm-AEJ=gm-AEJF (3-3)|2	1869.799026	O[C@H]([C@H](O1)CO)[C@H](O)[C@@H](NC(=O)C)[C@@H]1%10.O%10[C@H]([C@H](O)CO)[C@H](O[C@H](C)C%20=O)[C@@H](NC(=O)C)CO.N%20[C@@H](C)C%20=O.N%20[C@@H](C(O)=O)CCC%21=O.N%21[C@@H](CCC[C@@H](N)C(O)=O)C%40=O.O[C@H]([C@H](O1)CO)[C@H](O)[C@@H](NC(=O)C)[C@@H]1%10.O%10[C@H]([C@H](O)CO)[C@H](O[C@H](C)C%20=O)[C@@H](NC(=O)C)CO.N%20[C@@H](C)C%20=O.N%20[C@@H](C(O)=O)CCC%21=O.N%21[C@@H](CCC[C@@H](N%40)C(O)=O)C%20=O.…
gm-AEJ=gm-AEJ=gm-AEJA (3-3, 3-3)|3	2646.127749	O[C@H]([C@H](O1)CO)[C@H](O)[C@@H](NC(=O)C)[C@@H]1%10.O%10[C@H]([C@H](O)CO)[C@H](O[C@H](C)C%20=O)[C@@H](NC(=O)C)CO.N%20[C@@H](C)C%20=O.N%20[C@@H](C(O)=O)CCC%21=O.N%21[C@@H](CCC[C@@H](N)C(O)=O)C%40=O.O[C@H]([C@H](O1)CO)[C@H](O)[C@@H](NC(=O)C)[C@@H]1%10.O%10[C@H]([C@H](O)CO)[C@H](O[C@H](C)C%20=O)[C@@H](NC(=O)C)CO.N%20[C@@H](C)C%20=O.N%20[C@@H](C(O)=O)CCC%21=O.N%21[C@@H](CCC[C@@H](N%40)C(O)=O)C%40=O.…
gm-AEJ=gm-AEJ=gm-AEJ (3-3, 3-3)|3	2575.090635	O[C@H]([C@H](O1)CO)[C@H](O)[C@@H](NC(=O)C)[C@@H]1%10.O%10[C@H]([C@H](O)CO)[C@H](O[C@H](C)C%20=O)[C@@H](NC(=O)C)CO.N%20[C@@H](C)C%20=O.N%20[C@@H](C(O)=O)CCC%21=O.N%21[C@@H](CCC[C@@H](N)C(O)=O)C%40=O.O[C@H]([C@H](O1)CO)[C@H](O)[C@@H](NC(=O)C)[C@@H]1%10.O%10[C@H]([C@H](O)CO)[C@H](O[C@H](C)C%20=O)[C@@H](NC(=O)C)CO.N%20[C@@H](C)C%20=O.N%20[C@@H](C(O)=O)CCC%21=O.N%21[C@@H](CCC[C@@H](N%40)C(O)=O)C%40=O.…
gm-AEJ=gm-AEJ=gm-AEJF (3-3, 3-3)|3	2722.159049	O[C@H]([C@H](O1)CO)[C@H](O)[C@@H](NC(=O)C)[C@@H]1%10.O%10[C@H]([C@H](O)CO)[C@H](O[C@H](C)C%20=O)[C@@H](NC(=O)C)CO.N%20[C@@H](C)C%20=O.N%20[C@@H](C(O)=O)CCC%21=O.N%21[C@@H](CCC[C@@H](N)C(O)=O)C%40=O.O[C@H]([C@H](O1)CO)[C@H](O)[C@@H](NC(=O)C)[C@@H]1%10.O%10[C@H]([C@H](O)CO)[C@H](O[C@H](C)C%20=O)[C@@H](NC(=O)C)CO.N%20[C@@H](C)C%20=O.N%20[C@@H](C(O)=O)CCC%21=O.N%21[C@@H](CCC[C@@H](N%40)C(O)=O)C%40=O.…
gm-AEJ=gm-AEJ=gm-AEJ=gm-AEJA (3-3, 3-3, 3-3)|4	3498.487773	O[C@H]([C@H](O1)CO)[C@H](O)[C@@H](NC(=O)C)[C@@H]1%10.O%10[C@H]([C@H](O)CO)[C@H](O[C@H](C)C%20=O)[C@@H](NC(=O)C)CO.N%20[C@@H](C)C%20=O.N%20[C@@H](C(O)=O)CCC%21=O.N%21[C@@H](CCC[C@@H](N)C(O)=O)C%40=O.O[C@H]([C@H](O1)CO)[C@H](O)[C@@H](NC(=O)C)[C@@H]1%10.O%10[C@H]([C@H](O)CO)[C@H](O[C@H](C)C%20=O)[C@@H](NC(=O)C)CO.N%20[C@@H](C)C%20=O.N%20[C@@H](C(O)=O)CCC%21=O.N%21[C@@H](CCC[C@@H](N%40)C(O)=O)C%40=O.…
gm-AEJ=gm-AEJ=gm-AEJ=gm-AEJ (3-3, 3-3, 3-3)|4	3427.450659	O[C@H]([C@H](O1)CO)[C@H](O)[C@@H](NC(=O)C)[C@@H]1%10.O%10[C@H]([C@H](O)CO)[C@H](O[C@H](C)C%20=O)[C@@H](NC(=O)C)CO.N%20[C@@H](C)C%20=O.N%20[C@@H](C(O)=O)CCC%21=O.N%21[C@@H](CCC[C@@H](N)C(O)=O)C%40=O.O[C@H]([C@H](O1)CO)[C@H](O)[C@@H](NC(=O)C)[C@@H]1%10.O%10[C@H]([C@H](O)CO)[C@H](O[C@H](C)C%20=O)[C@@H](NC(=O)C)CO.N%20[C@@H](C)C%20=O.N%20[C@@H](C(O)=O)CCC%21=O.N%21[C@@H](CCC[C@@H](N%40)C(O)=O)C%40=O.…
gm-AEJ=gm-AEJ=gm-AEJ=gm-AEJF (3-3, 3-3, 3-3)|4	3574.519073	O[C@H]([C@H](O1)CO)[C@H](O)[C@@H](NC(=O)C)[C@@H]1%10.O%10[C@H]([C@H](O)CO)[C@H](O[C@H](C)C%20=O)[C@@H](NC(=O)C)CO.N%20[C@@H](C)C%20=O.N%20[C@@H](C(O)=O)CCC%21=O.N%21[C@@H](CCC[C@@H](N)C(O)=O)C%40=O.O[C@H]([C@H](O1)CO)[C@H](O)[C@@H](NC(=O)C)[C@@H]1%10.O%10[C@H]([C@H](O)CO)[C@H](O[C@H](C)C%20=O)[C@@H](NC(=O)C)CO.N%20[C@@H](C)C%20=O.N%20[C@@H](C(O)=O)CCC%21=O.N%21[C@@H](CCC[C@@H](N%40)C(O)=O)C%40=O.…
gm-AEJ=gm-AEJ=gm-AEJ=gm-AEJ=gm-AEJA (3-3, 3-3, 3-3, 3-3)|5	4350.847796	O[C@H]([C@H](O1)CO)[C@H](O)[C@@H](NC(=O)C)[C@@H]1%10.O%10[C@H]([C@H](O)CO)[C@H](O[C@H](C)C%20=O)[C@@H](NC(=O)C)CO.N%20[C@@H](C)C%20=O.N%20[C@@H](C(O)=O)CCC%21=O.N%21[C@@H](CCC[C@@H](N)C(O)=O)C%40=O.O[C@H]([C@H](O1)CO)[C@H](O)[C@@H](NC(=O)C)[C@@H]1%10.O%10[C@H]([C@H](O)CO)[C@H](O[C@H](C)C%20=O)[C@@H](NC(=O)C)CO.N%20[C@@H](C)C%20=O.N%20[C@@H](C(O)=O)CCC%21=O.N%21[C@@H](CCC[C@@H](N%40)C(O)=O)C%40=O.…
gm-AEJ=gm-AEJ=gm-AEJ=gm-AEJ=gm-AEJ (3-3, 3-3, 3-3, 3-3)|5	4279.810683	O[C@H]([C@H](O1)CO)[C@H](O)[C@@H](NC(=O)C)[C@@H]1%10.O%10[C@H]([C@H](O)CO)[C@H](O[C@H](C)C%20=O)[C@@H](NC(=O)C)CO.N%20[C@@H](C)C%20=O.N%20[C@@H](C(O)=O)CCC%21=O.N%21[C@@H](CCC[C@@H](N)C(O)=O)C%40=O.O[C@H]([C@H](O1)CO)[C@H](O)[C@@H](NC(=O)C)[C@@H]1%10.O%10[C@H]([C@H](O)CO)[C@H](O[C@H](C)C%20=O)[C@@H](NC(=O)C)CO.N%20[C@@H](C)C%20=O.N%20[C@@H](C(O)=O)CCC%21=O.N%21[C@@H](CCC[C@@H](N%40)C(O)=O)C%40=O.…
gm-AEJ=gm-AEJ=gm-AEJ=gm-AEJ=gm-AEJF (3-3, 3-3, 3-3, 3-3)|5	4426.879097	O[C@H]([C@H](O1)CO)[C@H](O)[C@@H](NC(=O)C)[C@@H]1%10.O%10[C@H]([C@H](O)CO)[C@H](O[C@H](C)C%20=O)[C@@H](NC(=O)C)CO.N%20[C@@H](C)C%20=O.N%20[C@@H](C(O)=O)CCC%21=O.N%21[C@@H](CCC[C@@H](N)C(O)=O)C%40=O.O[C@H]([C@H](O1)CO)[C@H](O)[C@@H](NC(=O)C)[C@@H]1%10.O%10[C@H]([C@H](O)CO)[C@H](O[C@H](C)C%20=O)[C@@H](NC(=O)C)CO.N%20[C@@H](C)C%20=O.N%20[C@@H](C(O)=O)CCC%21=O.N%21[C@@H](CCC[C@@H](N%40)C(O)=O)C%40=O.…
gm-AEJ=gm-AEJ=gm-AEJ=gm-AEJ=gm-AEJ=gm-AEJA (3-3, 3-3, 3-3, 3-3, 3-3)|6	5203.207820	O[C@H]([C@H](O1)CO)[C@H](O)[C@@H](NC(=O)C)[C@@H]1%10.O%10[C@H]([C@H](O)CO)[C@H](O[C@H](C)C%20=O)[C@@H](NC(=O)C)CO.N%20[C@@H](C)C%20=O.N%20[C@@H](C(O)=O)CCC%21=O.N%21[C@@H](CCC[C@@H](N)C(O)=O)C%40=O.O[C@H]([C@H](O1)CO)[C@H](O)[C@@H](NC(=O)C)[C@@H]1%10.O%10[C@H]([C@H](O)CO)[C@H](O[C@H](C)C%20=O)[C@@H](NC(=O)C)CO.N%20[C@@H](C)C%20=O.N%20[C@@H](C(O)=O)CCC%21=O.N%21[C@@H](CCC[C@@H](N%40)C(O)=O)C%40=O.…
gm-AEJ=gm-AEJ=gm-AEJ=gm-AEJ=gm-AEJ=gm-AEJ (3-3, 3-3, 3-3, 3-3, 3-3)|6	5132.170706	O[C@H]([C@H](O1)CO)[C@H](O)[C@@H](NC(=O)C)[C@@H]1%10.O%10[C@H]([C@H](O)CO)[C@H](O[C@H](C)C%20=O)[C@@H](NC(=O)C)CO.N%20[C@@H](C)C%20=O.N%20[C@@H](C(O)=O)CCC%21=O.N%21[C@@H](CCC[C@@H](N)C(O)=O)C%40=O.O[C@H]([C@H](O1)CO)[C@H](O)[C@@H](NC(=O)C)[C@@H]1%10.O%10[C@H]([C@H](O)CO)[C@H](O[C@H](C)C%20=O)[C@@H](NC(=O)C)CO.N%20[C@@H](C)C%20=O.N%20[C@@H](C(O)=O)CCC%21=O.N%21[C@@H](CCC[C@@H](N%40)C(O)=O)C%40=O.…
gm-AEJ=gm-AEJ=gm-AEJ=gm-AEJ=gm-AEJ=gm-AEJF (3-3, 3-3, 3-3, 3-3, 3-3)|6	5279.239120	O[C@H]([C@H](O1)CO)[C@H](O)[C@@H](NC(=O)C)[C@@H]1%10.O%10[C@H]([C@H](O)CO)[C@H](O[C@H](C)C%20=O)[C@@H](NC(=O)C)CO.N%20[C@@H](C)C%20=O.N%20[C@@H](C(O)=O)CCC%21=O.N%21[C@@H](CCC[C@@H](N)C(O)=O)C%40=O.O[C@H]([C@H](O1)CO)[C@H](O)[C@@H](NC(=O)C)[C@@H]1%10.O%10[C@H]([C@H](O)CO)[C@H](O[C@H](C)C%20=O)[C@@H](NC(=O)C)CO.N%20[C@@H](C)C%20=O.N%20[C@@H](C(O)=O)CCC%21=O.N%21[C@@H](CCC[C@@H](N%40)C(O)=O)C%40=O.…
gm-AEJ=gm-AEJ=gm-AEJ=gm-AEJ=gm-AEJ=gm-AEJ=gm-AEJA (3-3, 3-3, 3-3, 3-3, 3-3, 3-3)|7	6055.567844	O[C@H]([C@H](O1)CO)[C@H](O)[C@@H](NC(=O)C)[C@@H]1%10.O%10[C@H]([C@H](O)CO)[C@H](O[C@H](C)C%20=O)[C@@H](NC(=O)C)CO.N%20[C@@H](C)C%20=O.N%20[C@@H](C(O)=O)CCC%21=O.N%21[C@@H](CCC[C@@H](N)C(O)=O)C%40=O.O[C@H]([C@H](O1)CO)[C@H](O)[C@@H](NC(=O)C)[C@@H]1%10.O%10[C@H]([C@H](O)CO)[C@H](O[C@H](C)C%20=O)[C@@H](NC(=O)C)CO.N%20[C@@H](C)C%20=O.N%20[C@@H](C(O)=O)CCC%21=O.N%21[C@@H](CCC[C@@H](N%40)C(O)=O)C%40=O.…
gm-AEJ=gm-AEJ=gm-AEJ=gm-AEJ=gm-AEJ=gm-AEJ=gm-AEJ (3-3, 3-3, 3-3, 3-3, 3-3, 3-3)|7	5984.530730	O[C@H]([C@H](O1)CO)[C@H](O)[C@@H](NC(=O)C)[C@@H]1%10.O%10[C@H]([C@H](O)CO)[C@H](O[C@H](C)C%20=O)[C@@H](NC(=O)C)CO.N%20[C@@H](C)C%20=O.N%20[C@@H](C(O)=O)CCC%21=O.N%21[C@@H](CCC[C@@H](N)C(O)=O)C%40=O.O[C@H]([C@H](O1)CO)[C@H](O)[C@@H](NC(=O)C)[C@@H]1%10.O%10[C@H]([C@H](O)CO)[C@H](O[C@H](C)C%20=O)[C@@H](NC(=O)C)CO.N%20[C@@H](C)C%20=O.N%20[C@@H](C(O)=O)CCC%21=O.N%21[C@@H](CCC[C@@H](N%40)C(O)=O)C%40=O.…
gm-AEJ=gm-AEJ=gm-AEJ=gm-AEJ=gm-AEJ=gm-AEJ=gm-AEJF (3-3, 3-3, 3-3, 3-3, 3-3, 3-3)|7	6131.599144	O[C@H]([C@H](O1)CO)[C@H](O)[C@@H](NC(=O)C)[C@@H]1%10.O%10[C@H]([C@H](O)CO)[C@H](O[C@H](C)C%20=O)[C@@H](NC(=O)C)CO.N%20[C@@H](C)C%20=O.N%20[C@@H](C(O)=O)CCC%21=O.N%21[C@@H](CCC[C@@H](N)C(O)=O)C%40=O.O[C@H]([C@H](O1)CO)[C@H](O)[C@@H](NC(=O)C)[C@@H]1%10.O%10[C@H]([C@H](O)CO)[C@H](O[C@H](C)C%20=O)[C@@H](NC(=O)C)CO.N%20[C@@H](C)C%20=O.N%20[C@@H](C(O)=O)CCC%21=O.N%21[C@@H](CCC[C@@H](N%40)C(O)=O)C%40=O.…
gm-AEJ=gm-AEJ=gm-AEJ=gm-AEJ=gm-AEJ=gm-AEJ=gm-AEJ=gm-AEJA (3-3, 3-3, 3-3, 3-3, 3-3, 3-3, 3-3)|8	6907.927867	O[C@H]([C@H](O1)CO)[C@H](O)[C@@H](NC(=O)C)[C@@H]1%10.O%10[C@H]([C@H](O)CO)[C@H](O[C@H](C)C%20=O)[C@@H](NC(=O)C)CO.N%20[C@@H](C)C%20=O.N%20[C@@H](C(O)=O)CCC%21=O.N%21[C@@H](CCC[C@@H](N)C(O)=O)C%40=O.O[C@H]([C@H](O1)CO)[C@H](O)[C@@H](NC(=O)C)[C@@H]1%10.O%10[C@H]([C@H](O)CO)[C@H](O[C@H](C)C%20=O)[C@@H](NC(=O)C)CO.N%20[C@@H](C)C%20=O.N%20[C@@H](C(O)=O)CCC%21=O.N%21[C@@H](CCC[C@@H](N%40)C(O)=O)C%40=O.…
gm-AEJ=gm-AEJ=gm-AEJ=gm-AEJ=gm-AEJ=gm-AEJ=gm-AEJ=gm-AEJ (3-3, 3-3, 3-3, 3-3, 3-3, 3-3, 3-3)|8	6836.890754	O[C@H]([C@H](O1)CO)[C@H](O)[C@@H](NC(=O)C)[C@@H]1%10.O%10[C@H]([C@H](O)CO)[C@H](O[C@H](C)C%20=O)[C@@H](NC(=O)C)CO.N%20[C@@H](C)C%20=O.N%20[C@@H](C(O)=O)CCC%21=O.N%21[C@@H](CCC[C@@H](N)C(O)=O)C%40=O.O[C@H]([C@H](O1)CO)[C@H](O)[C@@H](NC(=O)C)[C@@H]1%10.O%10[C@H]([C@H](O)CO)[C@H](O[C@H](C)C%20=O)[C@@H](NC(=O)C)CO.N%20[C@@H](C)C%20=O.N%20[C@@H](C(O)=O)CCC%21=O.N%21[C@@H](CCC[C@@H](N%40)C(O)=O)C%40=O.…
gm-AEJ=gm-AEJ=gm-AEJ=gm-AEJ=gm-AEJ=gm-AEJ=gm-AEJ=gm-AEJF (3-3, 3-3, 3-3, 3-3, 3-3, 3-3, 3-3)|8	6983.959167	O[C@H]([C@H](O1)CO)[C@H](O)[C@@H](NC(=O)C)[C@@H]1%10.O%10[C@H]([C@H](O)CO)[C@H](O[C@H](C)C%20=O)[C@@H](NC(=O)C)CO.N%20[C@@H](C)C%20=O.N%20[C@@H](C(O)=O)CCC%21=O.N%21[C@@H](CCC[C@@H](N)C(O)=O)C%40=O.O[C@H]([C@H](O1)CO)[C@H](O)[C@@H](NC(=O)C)[C@@H]1%10.O%10[C@H]([C@H](O)CO)[C@H](O[C@H](C)C%20=O)[C@@H](NC(=O)C)CO.N%20[C@@H](C)C%20=O.N%20[C@@H](C(O)=O)CCC%21=O.N%21[C@@H](CCC[C@@H](N%40)C(O)=O)C%40=O.…
gm-AEJ(-H)=gm-AEJ(-OH) (3-3)|2	1704.720047
gm-AEJ(-H)=gm-AEJ=gm-AEJ(-OH) (3-3, 3-3)|3	2557.080071
gm-AEJ(-H)=gm-AEJ=gm-AEJ=gm-AEJ(-OH) (3-3, 3-3, 3-3)|4	3409.440094
gm-AEJ(-H)=gm-AEJ=gm-AEJ=gm-AEJ=gm-AEJ(-OH) (3-3, 3-3, 3-3, 3-3)|5	4261.800118
gm-AEJ(-H)=gm-AEJ=gm-AEJ=gm-AEJ=gm-AEJ=gm-AEJ(-OH) (3-3, 3-3, 3-3, 3-3, 3-3)|6	5114.160142
gm-AEJ(-H)=gm-AEJ=gm-AEJ=gm-AEJ=gm-AEJ=gm-AEJ=gm-AEJ(-OH) (3-3, 3-3, 3-3, 3-3, 3-3, 3-3)|7	5966.520165
gm-AEJ(-H)=gm-AEJ=gm-AEJ=gm-AEJ=gm-AEJ=gm-AEJ=gm-AEJ=gm-AEJ(-OH) (3-3, 3-3, 3-3, 3-3, 3-3, 3-3, 3-3)|8	6818.880189
