## Supplementary material for "Rhizobial enzyme reveals pH-driven catalytic switching and ʟ-amino acid incorporation by ʟ,ᴅ-transpeptidases": File S2. PGFinder Databases: Dimeric Substrate.csv

Structure	Monoisotopic Mass	SMILES
g(DeAc)m-AEJ|1	828.360024	O[C@H]([C@H](O1)CO)[C@H](O)[C@@H](N)[C@@H]1%10.O%10[C@H]([C@H](O)CO)[C@H](O[C@H](C)C%20=O)[C@@H](NC(=O)C)CO.N%20[C@@H](C)C%20=O.N%20[C@@H](C(O)=O)CCC%21=O.N%21[C@@H](CCC[C@@H](N)C(O)=O)C(O)=O
g(DeAc)m-AEJA|1	899.397137	O[C@H]([C@H](O1)CO)[C@H](O)[C@@H](N)[C@@H]1%10.O%10[C@H]([C@H](O)CO)[C@H](O[C@H](C)C%20=O)[C@@H](NC(=O)C)CO.N%20[C@@H](C)C%20=O.N%20[C@@H](C(O)=O)CCC%21=O.N%21[C@@H](CCC[C@@H](N)C(O)=O)C%20=O.N%20[C@H](C)C(O)=O
g(DeAc)m-AEJ=g(DeAc)m-AEJ (3-3)|2	1638.709483	O[C@H]([C@H](O1)CO)[C@H](O)[C@@H](N)[C@@H]1%10.O%10[C@H]([C@H](O)CO)[C@H](O[C@H](C)C%20=O)[C@@H](NC(=O)C)CO.N%20[C@@H](C)C%20=O.N%20[C@@H](C(O)=O)CCC%21=O.N%21[C@@H](CCC[C@@H](N)C(O)=O)C%40=O.O[C@H]([C@H](O1)CO)[C@H](O)[C@@H](N)[C@@H]1%10.O%10[C@H]([C@H](O)CO)[C@H](O[C@H](C)C%20=O)[C@@H](NC(=O)C)CO.N%20[C@@H](C)C%20=O.N%20[C@@H](C(O)=O)CCC%21=O.N%21[C@@H](CCC[C@@H](N%40)C(O)=O)C(O)=O
g(DeAc)m-AEJ=g(DeAc)m-AEJA (3-3)|2	1709.746596	O[C@H]([C@H](O1)CO)[C@H](O)[C@@H](N)[C@@H]1%10.O%10[C@H]([C@H](O)CO)[C@H](O[C@H](C)C%20=O)[C@@H](NC(=O)C)CO.N%20[C@@H](C)C%20=O.N%20[C@@H](C(O)=O)CCC%21=O.N%21[C@@H](CCC[C@@H](N)C(O)=O)C%40=O.O[C@H]([C@H](O1)CO)[C@H](O)[C@@H](N)[C@@H]1%10.O%10[C@H]([C@H](O)CO)[C@H](O[C@H](C)C%20=O)[C@@H](NC(=O)C)CO.N%20[C@@H](C)C%20=O.N%20[C@@H](C(O)=O)CCC%21=O.N%21[C@@H](CCC[C@@H](N%40)C(O)=O)C%20=O.N%20[C@H](C)…
g(DeAc)m-AEJ=g(DeAc)m-AEJ=g(DeAc)m-AEJ (3-3, 3-3)|3	2449.058941	O[C@H]([C@H](O1)CO)[C@H](O)[C@@H](N)[C@@H]1%10.O%10[C@H]([C@H](O)CO)[C@H](O[C@H](C)C%20=O)[C@@H](NC(=O)C)CO.N%20[C@@H](C)C%20=O.N%20[C@@H](C(O)=O)CCC%21=O.N%21[C@@H](CCC[C@@H](N)C(O)=O)C%40=O.O[C@H]([C@H](O1)CO)[C@H](O)[C@@H](N)[C@@H]1%10.O%10[C@H]([C@H](O)CO)[C@H](O[C@H](C)C%20=O)[C@@H](NC(=O)C)CO.N%20[C@@H](C)C%20=O.N%20[C@@H](C(O)=O)CCC%21=O.N%21[C@@H](CCC[C@@H](N%40)C(O)=O)C%40=O.O[C@H]([C@H]…
g(DeAc)m-AEJ=g(DeAc)m-AEJ=g(DeAc)m-AEJA (3-3, 3-3)|3	2520.096055	O[C@H]([C@H](O1)CO)[C@H](O)[C@@H](N)[C@@H]1%10.O%10[C@H]([C@H](O)CO)[C@H](O[C@H](C)C%20=O)[C@@H](NC(=O)C)CO.N%20[C@@H](C)C%20=O.N%20[C@@H](C(O)=O)CCC%21=O.N%21[C@@H](CCC[C@@H](N)C(O)=O)C%40=O.O[C@H]([C@H](O1)CO)[C@H](O)[C@@H](N)[C@@H]1%10.O%10[C@H]([C@H](O)CO)[C@H](O[C@H](C)C%20=O)[C@@H](NC(=O)C)CO.N%20[C@@H](C)C%20=O.N%20[C@@H](C(O)=O)CCC%21=O.N%21[C@@H](CCC[C@@H](N%40)C(O)=O)C%40=O.O[C@H]([C@H]…
g(DeAc)m-AEJ=g(DeAc)m-AEJ=g(DeAc)m-AEJ=g(DeAc)m-AEJ (3-3, 3-3, 3-3)|4	3259.408400	O[C@H]([C@H](O1)CO)[C@H](O)[C@@H](N)[C@@H]1%10.O%10[C@H]([C@H](O)CO)[C@H](O[C@H](C)C%20=O)[C@@H](NC(=O)C)CO.N%20[C@@H](C)C%20=O.N%20[C@@H](C(O)=O)CCC%21=O.N%21[C@@H](CCC[C@@H](N)C(O)=O)C%40=O.O[C@H]([C@H](O1)CO)[C@H](O)[C@@H](N)[C@@H]1%10.O%10[C@H]([C@H](O)CO)[C@H](O[C@H](C)C%20=O)[C@@H](NC(=O)C)CO.N%20[C@@H](C)C%20=O.N%20[C@@H](C(O)=O)CCC%21=O.N%21[C@@H](CCC[C@@H](N%40)C(O)=O)C%40=O.O[C@H]([C@H]…
g(DeAc)m-AEJ=g(DeAc)m-AEJ=g(DeAc)m-AEJ=g(DeAc)m-AEJA (3-3, 3-3, 3-3)|4	3330.445514	O[C@H]([C@H](O1)CO)[C@H](O)[C@@H](N)[C@@H]1%10.O%10[C@H]([C@H](O)CO)[C@H](O[C@H](C)C%20=O)[C@@H](NC(=O)C)CO.N%20[C@@H](C)C%20=O.N%20[C@@H](C(O)=O)CCC%21=O.N%21[C@@H](CCC[C@@H](N)C(O)=O)C%40=O.O[C@H]([C@H](O1)CO)[C@H](O)[C@@H](N)[C@@H]1%10.O%10[C@H]([C@H](O)CO)[C@H](O[C@H](C)C%20=O)[C@@H](NC(=O)C)CO.N%20[C@@H](C)C%20=O.N%20[C@@H](C(O)=O)CCC%21=O.N%21[C@@H](CCC[C@@H](N%40)C(O)=O)C%40=O.O[C@H]([C@H]…
g(DeAc)m-AEJ=g(DeAc)m-AEJ=g(DeAc)m-AEJ=g(DeAc)m-AEJ=g(DeAc)m-AEJ (3-3, 3-3, 3-3, 3-3)|5	4069.757859	O[C@H]([C@H](O1)CO)[C@H](O)[C@@H](N)[C@@H]1%10.O%10[C@H]([C@H](O)CO)[C@H](O[C@H](C)C%20=O)[C@@H](NC(=O)C)CO.N%20[C@@H](C)C%20=O.N%20[C@@H](C(O)=O)CCC%21=O.N%21[C@@H](CCC[C@@H](N)C(O)=O)C%40=O.O[C@H]([C@H](O1)CO)[C@H](O)[C@@H](N)[C@@H]1%10.O%10[C@H]([C@H](O)CO)[C@H](O[C@H](C)C%20=O)[C@@H](NC(=O)C)CO.N%20[C@@H](C)C%20=O.N%20[C@@H](C(O)=O)CCC%21=O.N%21[C@@H](CCC[C@@H](N%40)C(O)=O)C%40=O.O[C@H]([C@H]…
g(DeAc)m-AEJ=g(DeAc)m-AEJ=g(DeAc)m-AEJ=g(DeAc)m-AEJ=g(DeAc)m-AEJA (3-3, 3-3, 3-3, 3-3)|5	4140.794973	O[C@H]([C@H](O1)CO)[C@H](O)[C@@H](N)[C@@H]1%10.O%10[C@H]([C@H](O)CO)[C@H](O[C@H](C)C%20=O)[C@@H](NC(=O)C)CO.N%20[C@@H](C)C%20=O.N%20[C@@H](C(O)=O)CCC%21=O.N%21[C@@H](CCC[C@@H](N)C(O)=O)C%40=O.O[C@H]([C@H](O1)CO)[C@H](O)[C@@H](N)[C@@H]1%10.O%10[C@H]([C@H](O)CO)[C@H](O[C@H](C)C%20=O)[C@@H](NC(=O)C)CO.N%20[C@@H](C)C%20=O.N%20[C@@H](C(O)=O)CCC%21=O.N%21[C@@H](CCC[C@@H](N%40)C(O)=O)C%40=O.O[C@H]([C@H]…
g(DeAc)m-AEJ=g(DeAc)m-AEJ=g(DeAc)m-AEJ=g(DeAc)m-AEJ=g(DeAc)m-AEJ=g(DeAc)m-AEJ (3-3, 3-3, 3-3, 3-3, 3-3)|6	4880.107318	O[C@H]([C@H](O1)CO)[C@H](O)[C@@H](N)[C@@H]1%10.O%10[C@H]([C@H](O)CO)[C@H](O[C@H](C)C%20=O)[C@@H](NC(=O)C)CO.N%20[C@@H](C)C%20=O.N%20[C@@H](C(O)=O)CCC%21=O.N%21[C@@H](CCC[C@@H](N)C(O)=O)C%40=O.O[C@H]([C@H](O1)CO)[C@H](O)[C@@H](N)[C@@H]1%10.O%10[C@H]([C@H](O)CO)[C@H](O[C@H](C)C%20=O)[C@@H](NC(=O)C)CO.N%20[C@@H](C)C%20=O.N%20[C@@H](C(O)=O)CCC%21=O.N%21[C@@H](CCC[C@@H](N%40)C(O)=O)C%40=O.O[C@H]([C@H]…
g(DeAc)m-AEJ=g(DeAc)m-AEJ=g(DeAc)m-AEJ=g(DeAc)m-AEJ=g(DeAc)m-AEJ=g(DeAc)m-AEJA (3-3, 3-3, 3-3, 3-3, 3-3)|6	4951.144432	O[C@H]([C@H](O1)CO)[C@H](O)[C@@H](N)[C@@H]1%10.O%10[C@H]([C@H](O)CO)[C@H](O[C@H](C)C%20=O)[C@@H](NC(=O)C)CO.N%20[C@@H](C)C%20=O.N%20[C@@H](C(O)=O)CCC%21=O.N%21[C@@H](CCC[C@@H](N)C(O)=O)C%40=O.O[C@H]([C@H](O1)CO)[C@H](O)[C@@H](N)[C@@H]1%10.O%10[C@H]([C@H](O)CO)[C@H](O[C@H](C)C%20=O)[C@@H](NC(=O)C)CO.N%20[C@@H](C)C%20=O.N%20[C@@H](C(O)=O)CCC%21=O.N%21[C@@H](CCC[C@@H](N%40)C(O)=O)C%40=O.O[C@H]([C@H]…
g(DeAc)m-AEJ=g(DeAc)m-AEJ=g(DeAc)m-AEJ=g(DeAc)m-AEJ=g(DeAc)m-AEJ=g(DeAc)m-AEJ=g(DeAc)m-AEJ (3-3, 3-3, 3-3, 3-3, 3-3, 3-3)|7	5690.456777	O[C@H]([C@H](O1)CO)[C@H](O)[C@@H](N)[C@@H]1%10.O%10[C@H]([C@H](O)CO)[C@H](O[C@H](C)C%20=O)[C@@H](NC(=O)C)CO.N%20[C@@H](C)C%20=O.N%20[C@@H](C(O)=O)CCC%21=O.N%21[C@@H](CCC[C@@H](N)C(O)=O)C%40=O.O[C@H]([C@H](O1)CO)[C@H](O)[C@@H](N)[C@@H]1%10.O%10[C@H]([C@H](O)CO)[C@H](O[C@H](C)C%20=O)[C@@H](NC(=O)C)CO.N%20[C@@H](C)C%20=O.N%20[C@@H](C(O)=O)CCC%21=O.N%21[C@@H](CCC[C@@H](N%40)C(O)=O)C%40=O.O[C@H]([C@H]…
g(DeAc)m-AEJ=g(DeAc)m-AEJ=g(DeAc)m-AEJ=g(DeAc)m-AEJ=g(DeAc)m-AEJ=g(DeAc)m-AEJ=g(DeAc)m-AEJA (3-3, 3-3, 3-3, 3-3, 3-3, 3-3)|7	5761.493891	O[C@H]([C@H](O1)CO)[C@H](O)[C@@H](N)[C@@H]1%10.O%10[C@H]([C@H](O)CO)[C@H](O[C@H](C)C%20=O)[C@@H](NC(=O)C)CO.N%20[C@@H](C)C%20=O.N%20[C@@H](C(O)=O)CCC%21=O.N%21[C@@H](CCC[C@@H](N)C(O)=O)C%40=O.O[C@H]([C@H](O1)CO)[C@H](O)[C@@H](N)[C@@H]1%10.O%10[C@H]([C@H](O)CO)[C@H](O[C@H](C)C%20=O)[C@@H](NC(=O)C)CO.N%20[C@@H](C)C%20=O.N%20[C@@H](C(O)=O)CCC%21=O.N%21[C@@H](CCC[C@@H](N%40)C(O)=O)C%40=O.O[C@H]([C@H]…
g(DeAc)m-AEJ=g(DeAc)m-AEJ=g(DeAc)m-AEJ=g(DeAc)m-AEJ=g(DeAc)m-AEJ=g(DeAc)m-AEJ=g(DeAc)m-AEJ=g(DeAc)m-AEJ (3-3, 3-3, 3-3, 3-3, 3-3, 3-3, 3-3)|8	6500.806236	O[C@H]([C@H](O1)CO)[C@H](O)[C@@H](N)[C@@H]1%10.O%10[C@H]([C@H](O)CO)[C@H](O[C@H](C)C%20=O)[C@@H](NC(=O)C)CO.N%20[C@@H](C)C%20=O.N%20[C@@H](C(O)=O)CCC%21=O.N%21[C@@H](CCC[C@@H](N)C(O)=O)C%40=O.O[C@H]([C@H](O1)CO)[C@H](O)[C@@H](N)[C@@H]1%10.O%10[C@H]([C@H](O)CO)[C@H](O[C@H](C)C%20=O)[C@@H](NC(=O)C)CO.N%20[C@@H](C)C%20=O.N%20[C@@H](C(O)=O)CCC%21=O.N%21[C@@H](CCC[C@@H](N%40)C(O)=O)C%40=O.O[C@H]([C@H]…
g(DeAc)m-AEJ=g(DeAc)m-AEJ=g(DeAc)m-AEJ=g(DeAc)m-AEJ=g(DeAc)m-AEJ=g(DeAc)m-AEJ=g(DeAc)m-AEJ=g(DeAc)m-AEJA (3-3, 3-3, 3-3, 3-3, 3-3, 3-3, 3-3)|8	6571.843350	O[C@H]([C@H](O1)CO)[C@H](O)[C@@H](N)[C@@H]1%10.O%10[C@H]([C@H](O)CO)[C@H](O[C@H](C)C%20=O)[C@@H](NC(=O)C)CO.N%20[C@@H](C)C%20=O.N%20[C@@H](C(O)=O)CCC%21=O.N%21[C@@H](CCC[C@@H](N)C(O)=O)C%40=O.O[C@H]([C@H](O1)CO)[C@H](O)[C@@H](N)[C@@H]1%10.O%10[C@H]([C@H](O)CO)[C@H](O[C@H](C)C%20=O)[C@@H](NC(=O)C)CO.N%20[C@@H](C)C%20=O.N%20[C@@H](C(O)=O)CCC%21=O.N%21[C@@H](CCC[C@@H](N%40)C(O)=O)C%40=O.O[C@H]([C@H]…
g(DeAc)m-AEJ(-H)=g(DeAc)m-AEJ(-OH) (3-3)|2	1620.698918
g(DeAc)m-AEJ(-H)=g(DeAc)m-AEJ=g(DeAc)m-AEJ(-OH) (3-3, 3-3)|3	2431.048377
g(DeAc)m-AEJ(-H)=g(DeAc)m-AEJ=g(DeAc)m-AEJ=g(DeAc)m-AEJ(-OH) (3-3, 3-3, 3-3)|4	3241.397836
g(DeAc)m-AEJ(-H)=g(DeAc)m-AEJ=g(DeAc)m-AEJ=g(DeAc)m-AEJ=g(DeAc)m-AEJ(-OH) (3-3, 3-3, 3-3, 3-3)|5	4051.747295
g(DeAc)m-AEJ(-H)=g(DeAc)m-AEJ=g(DeAc)m-AEJ=g(DeAc)m-AEJ=g(DeAc)m-AEJ=g(DeAc)m-AEJ(-OH) (3-3, 3-3, 3-3, 3-3, 3-3)|6	4862.096754
g(DeAc)m-AEJ(-H)=g(DeAc)m-AEJ=g(DeAc)m-AEJ=g(DeAc)m-AEJ=g(DeAc)m-AEJ=g(DeAc)m-AEJ=g(DeAc)m-AEJ(-OH) (3-3, 3-3, 3-3, 3-3, 3-3, 3-3)|7	5672.446212
g(DeAc)m-AEJ(-H)=g(DeAc)m-AEJ=g(DeAc)m-AEJ=g(DeAc)m-AEJ=g(DeAc)m-AEJ=g(DeAc)m-AEJ=g(DeAc)m-AEJ=g(DeAc)m-AEJ(-OH) (3-3, 3-3, 3-3, 3-3, 3-3, 3-3, 3-3)|8	6482.795671
