## Supplementary material for "Rhizobial enzyme reveals pH-driven catalytic switching and ʟ-amino acid incorporation by ʟ,ᴅ-transpeptidases": File S3. Julia Notebook: R. johnstonii TIC.csv

CHROMATOGRAM
X:\Enterococcus_Group\Shared\Mass Spec Archive\R. leguminosarum\OT_210308_Rhizobium_TY3.raw
Data points: 1651
Time(min)	Relative Abundance
0.005001667	2788224.75
0.014773333	2792000.75
0.025575	2812287.75
0.036408333	2885321.5
0.047241667	2898593.5
0.058076667	2805371.75
0.068908333	2826558
0.079741667	2972681
0.090741667	2891507.25
0.101578333	2997510
0.112413333	2885309.25
0.123576667	2907454
0.13441	2944332.75
0.145241667	2942016.25
0.156408333	2948840.25
0.167241667	3028602.25
0.177908333	3106811.75
0.188576667	2972032
0.199408333	3133982
0.208951667	2958874.5
0.219741667	2944469.5
0.230575	2986015.25
0.241408333	2913774.5
0.252243333	2945116.75
0.261963333	2980422.75
0.272743333	2981665.25
0.283576667	3009756.75
0.29441	2985631.25
0.305243333	2960425
0.316075	3026271
0.326908333	3080388.25
0.337575	2972812.75
0.34743	3154286.75
0.358076667	3071233.5
0.368908333	3023924
0.379741667	3259954.5
0.390576667	3163035.25
0.401241667	3105054
0.412075	3459414.5
0.42257	3128147.25
0.433408333	3180746.75
0.4431	3263576.25
0.452588333	3354225
0.463243333	3184139.5
0.474075	3178493
0.483795	3838173.75
0.493908333	3157434.75
0.504741667	3536841.75
0.515241667	3250287.5
0.526075	3425477
0.53658	3249970.25
0.547413333	3426753
0.558075	3388503.5
0.56775	3379709.5
0.578575	3384992.25
0.589243333	3508792.75
0.599908333	3704411.25
0.610241667	3488191
0.62091	3536181.5
0.631576667	3443951.75
0.642411667	3299991.25
0.653241667	3317966.5
0.663908333	3767563.5
0.674243333	3502206
0.684908333	3809943
0.695241667	3190281.5
0.706076667	3157108
0.716741667	3479780.5
0.72594	3275333
0.736241667	3448434.75
0.746575	3521165.25
0.755581667	3198722
0.765908333	3171040.75
0.776575	3395415.5
0.786908333	3278661
0.797241667	3359943
0.806438333	3402097
0.816741667	3415235.75
0.82691	3356992.25
0.836261667	3457927
0.846241667	3451009.25
0.856576667	3489856.75
0.865631667	3318043.75
0.876075	3431401.75
0.886243333	3218438.75
0.895588333	3551794.5
0.904613333	3652886.5
0.914576667	3128546.75
0.925241667	3285395.5
0.935575	3311400
0.944773333	3380922.25
0.95491	3426956
0.964111667	3222101.25
0.973415	3554133.75
0.983575	3271399
0.994075	3402544.75
1.003296667	3379540.25
1.013408333	3213468.25
1.024075	3587165.75
1.034241667	3326799.5
1.044575	3539939
1.054913333	3262064.25
1.065408333	3710758
1.075408333	3610482
1.084418333	3705701.25
1.094408333	3283926.75
1.10491	3488988.5
1.137011667	3331043.25
1.147746667	3501063
1.158076667	3587623
1.168241667	3503340
1.178576667	3574610
1.187788333	3434337.75
1.198421667	3513589.25
1.207758333	3436122.75
1.217113333	3351895.25
1.227575	3792514.5
1.23662	3422534
1.246085	3401209
1.255606667	3494983
1.264946667	3813932
1.275075	3584629.5
1.285408333	3856614.75
1.295408333	3743940.25
1.305575	3323894.5
1.316241667	3667108.5
1.32641	3908483.5
1.33641	3684666.5
1.3456	3925605.75
1.356075	3586588
1.366575	3783113.75
1.376743333	4345568
1.385413333	3793017.75
1.394588333	3777486.5
1.404743333	4103966
1.414741667	4492861.5
1.424408333	4368565
1.434241667	4188894.5
1.443098333	4515764.5
1.452741667	4333589
1.46161	4288765.5
1.471576667	4645535
1.481243333	4871597.5
1.490741667	4924153.5
1.500241667	4782697
1.509908333	4667234.5
1.519575	4655173
1.529408333	5147891.5
1.539076667	4893672
1.548741667	5555070.5
1.558075	5405463
1.567408333	5501990
1.576741667	4943629
1.586408333	5734890.5
1.595741667	5770039.5
1.605076667	5546963
1.614408333	5770448.5
1.623743333	5482193.5
1.632105	5697452
1.641408333	5871205.5
1.650575	5439794
1.660076667	5772912
1.668245	5930510
1.676421667	6050968.5
1.684608333	5408705.5
1.694075	6306195
1.703075	6251150
1.712408333	5497243
1.721741667	5664163
1.73108	5835582
1.740408333	5998432.5
1.74958	6110984.5
1.758741667	5720877
1.768075	5654107.5
1.777408333	5354856
1.786741667	5486292
1.79608	5834033.5
1.805245	5568917.5
1.814576667	5542134
1.823106667	5711373
1.85268	5081974
1.862241667	5677669
1.871575	5174801.5
1.881076667	5147959
1.890576667	5413734
1.899908333	5107607.5
1.909408333	5194121
1.918741667	4961784
1.927248333	4961904.5
1.936746667	5323611.5
1.946075	4901926
1.955576667	4840362.5
1.965243333	4994980
1.974741667	5080862.5
1.984075	4992014.5
1.993575	4812227.5
2.003241667	5177931.5
2.012741667	5372786.5
2.020935	5574239
2.029085	5239173
2.038575	5069810
2.047106667	5500224
2.05527	5029387.5
2.063581667	5636222.5
2.072908333	5087684.5
2.082408333	5363672.5
2.091743333	6560094
2.100908333	5497329
2.110243333	5330329.5
2.119575	5260357.5
2.128908333	5847459.5
2.138075	5123354.5
2.147575	5916641.5
2.155908333	6170262
2.163958333	5737256
2.172075	5744771.5
2.181243333	5363122.5
2.18977	5714178
2.197948333	5791387
2.206085	5683828.5
2.214423333	5695388
2.224075	5491785
2.232273333	6215987.5
2.241408333	5793423
2.25058	6030820
2.259741667	5599831.5
2.267921667	6516247
2.276908333	6311474
2.284943333	6431862
2.29391	5807959
2.303076667	6019459
2.312246667	6119222.5
2.321726667	6504136.5
2.330743333	6675856.5
2.338608333	6644419.5
2.346453333	5780974.5
2.356075	6150080.5
2.364103333	6798443
2.373076667	6478080.5
2.382245	5494788.5
2.390585	6869782
2.398455	6616934.5
2.407408333	7323015.5
2.416241667	6585166
2.446421667	7552829
2.455243333	7603040.5
2.463908333	7441593
2.472588333	7096066
2.48141	7598046
2.489405	6889162
2.498245	7826718.5
2.506908333	7588366.5
2.515575	7058649.5
2.523421667	7406270
2.553416667	9165628
2.561908333	7917922.5
2.570575	7866919.5
2.579241667	7673854.5
2.587908333	8671304
2.596408333	7409398.5
2.625425	8027562.5
2.633111667	8126422
2.641908333	7636509
2.650741667	7906381
2.680583333	7239420.5
2.689581667	10428301
2.719088333	10118295
2.726441667	9018901
2.756243333	8093034
2.765075	10141785
2.794418333	10945243
2.80258	11668453
2.824271667	7584747.5
2.832128333	7309766
2.839948333	10790842
2.848241667	8213995
2.856908333	7868514.5
2.865741667	9873084
2.874076667	11768718
2.882076667	9485440
2.890408333	11043364
2.898575	9949645
2.928251667	7477972.5
2.958251667	9300529
2.966741667	10513391
2.97393	10593955
3.003251667	10947590
3.077758333	12560061
3.160793333	13078194
3.25343	14627274
3.318263333	13493032
3.351121667	12944744
3.405765	12509138
3.460295	12289185
3.556805	11244638
3.655115	10808555
3.665081667	10815412
3.674913333	10099065
3.684746667	8926708
3.693581667	7630540.5
3.703751667	7972532.5
3.713913333	7721575
3.724081667	7362931
3.73408	5826101.5
3.744415	5731217.5
3.753948333	5930047
3.764415	5678462
3.774915	6498408
3.784263333	6356928
3.794581667	8294003.5
3.804413333	10444060
3.813438333	6797708
3.822231667	8217893
3.830575	7547225.5
3.83795	7302964
3.84658	6835309.5
3.854085	7634669
3.862576667	6895633
3.870261667	6806174.5
3.878908333	6660830
3.887575	7018656.5
3.896075	7056826
3.904575	6390632
3.912298333	6627089
3.919785	6731815
3.928408333	6234839
3.937241667	6786320
3.944748333	5986469
3.953575	6446120.5
3.962241667	5689611
3.971255	6053595.5
3.979101667	6190550
3.986791667	5958904
3.994605	6057716
4.003421667	5796024.5
4.011256667	5639689.5
4.019268333	5484884
4.028241667	5517601.5
4.037408333	5441650
4.046408333	5329775
4.054453333	5458482.5
4.063575	5360273.5
4.072746667	5382218.5
4.104416667	4694218
4.113908333	4860105.5
4.122625	4785094.5
4.13191	4769209.5
4.141408333	4796434
4.150741667	4686535
4.160241667	4737205
4.169575	6038506.5
4.178241667	4721771
4.207718333	4632417.5
4.237625	4750021
4.268588333	4495527
4.29975	4479187
4.393676667	5510667
4.466918333	6865215
4.677451667	10367741
4.829431667	64790220
4.883623333	42884712
4.945731667	29693860
5.036271667	19027850
5.13393	15407358
5.24843	15244536
5.362263333	41359168
5.446776667	36521184
5.528265	21338124
5.610263333	30938550
5.677463333	59493608
5.777763333	35371368
5.86193	31538438
5.93537	33431178
6.00739	34823476
6.102598333	27462070
6.201598333	23825434
6.287096667	29211702
6.366151667	137887360
6.444323333	58592200
6.517265	41538296
6.579265	21589252
6.681311667	16642942
6.765685	50831864
6.843265	35278576
6.914638333	26187634
7.019763333	26584624
7.080153333	29525806
7.1606	17218304
7.254096667	19185444
7.325455	15603988
7.417651667	20480046
7.4946	18681034
7.576465	18187930
7.652635	17245768
7.73743	22156344
7.811636667	18947086
7.883263333	20536710
7.976551667	28233678
8.043765	23357776
8.125483333	23631732
8.201466667	46470616
8.261283333	46126380
8.32543	32068814
8.387596667	50818048
8.460596667	25166640
8.543231667	46586920
8.601291667	33576908
8.67493	33537048
8.756255	18674774
8.83993	67789456
8.89944	55766520
8.978146667	23391536
9.062443333	16878666
9.155586667	70879704
9.215456667	46015116
9.311096667	20688236
9.389783333	18389244
9.474263333	20919360
9.551596667	18534472
9.638265	19923970
9.710263333	16216682
9.797318333	26282474
9.859096667	25014980
9.941763333	29895116
10.008455	18983988
10.095765	16669137
10.18943	32095584
10.263596667	18403544
10.350133333	28287716
10.41793	25073148
10.516263333	19703844
10.592291667	30090772
10.660598333	29048348
10.73697	26083118
10.810621667	14589002
10.914533333	18538366
10.99643	22642006
11.069596667	19664362
11.180096667	18453518
11.276763333	13753159
11.396596667	13459014
11.508096667	15830744
11.584451667	17678262
11.666931667	17573528
11.755625	31050668
11.81693	23690792
11.894786667	27401762
11.969096667	36644948
12.03643	29299728
12.116596667	19582056
12.224763333	18853292
12.326596667	31681796
12.398765	14740265
12.50493	19582888
12.571006667	15602595
12.671763333	16317662
12.75493	24443858
12.827763333	14824114
12.972448333	18677198
13.047763333	11577731
13.174995	13732361
13.267671667	19443916
13.337096667	21583734
13.408321667	30491650
13.470618333	26273016
13.57132	17789186
13.657193333	21019902
13.734601667	14630160
13.860263333	16333696
13.936263333	12395264
14.025763333	17697118
14.103431667	12204946
14.23682	44400828
14.29993	13176452
14.437955	18324456
14.515765	16302611
14.587788333	8149437
14.740096667	13726924
14.826263333	13027235
14.917103333	10915187
15.037275	10838721
15.15999	22888370
15.235763333	17400766
15.330096667	7945821.5
15.515993333	15779624
15.584598333	15322975
15.669431667	28018836
15.734621667	23895440
15.852156667	12016747
15.962265	11148772
16.066263333	15858007
16.147326667	10641627
16.25043	16115396
16.34743	14741098
16.439096667	10806481
16.543096667	8508709
16.683096667	9041131
16.800763333	16521415
16.869151667	7780706
17.064596667	7935231
17.221118333	21719190
17.29893	8592831
17.476263333	9454721
17.587763333	7883593
17.723096667	5763365
17.89793	16166813
18.049931667	6485337
18.243096667	6158554
18.447763333	8718233
18.612978333	6536068
18.789498333	5976899.5
18.971096667	7142516.5
19.102435	6138167
19.286596667	4851038
19.489433333	6348908
19.650955	5664684
19.833935	7243868.5
19.940596667	6181454.5
20.110263333	4962447
20.310763333	6027795
20.468931667	4598522.5
20.684825	5026706
20.85793	4952221
21.056283333	6939754.5
21.21896	3927260
21.427098333	4296189
21.635596667	4337709.5
21.858658333	5755529
22.015941667	3990433
22.231096667	3498763.25
22.328116667	3289845.25
22.446458333	2891945.25
22.482096667	3228169.75
22.538096667	3466529.5
22.592946667	3248746.75
22.647821667	3233686
22.702953333	2919676
22.737271667	3432191.5
22.857096667	3546313.25
22.933291667	3092000.75
22.9686	3420689.75
22.97942	3440282.25
22.990585	3207984.25
23.001748333	3413807.5
23.036596667	3401146.75
23.071596667	3558752.5
23.168658333	3731634.25
23.179081667	3319996
23.188918333	3386039
23.199748333	3279843.25
23.209445	2884316.25
23.220581667	3384237.75
23.231415	3288761.75
23.265463333	3222185.5
23.300763333	3915229.5
23.357096667	3915851
23.43443	3501246
23.469278333	3284490
23.50443	3634603.75
23.515416667	3562066
23.550263333	3046066.5
23.561585	4001641.5
23.638445	3273313.5
23.674101667	2881671.25
23.684463333	3615565
23.694578333	2649763
23.704741667	3202070
23.736751667	2615549.25
23.747241667	2985182.25
23.756268333	2644560.75
23.766576667	3218973.25
23.841753333	3682838
23.896775	3125047.5
23.932096667	2809430.5
23.943415	2966228.25
23.954903333	3515851
23.965913333	3399307
23.975636667	3794264.75
23.985261667	2866049
23.995751667	3285797.75
24.029658333	3088536
24.041081667	3292118.75
24.075176667	3302224.5
24.13143	2968568
24.143546667	2874932.5
24.153408333	2533433.5
24.162778333	3030933.5
24.172408333	2763491.5
24.182741667	2894558.75
24.192743333	2938547.25
24.202575	2797749.75
24.211606667	2795356.75
24.221741667	2851508.5
24.254251667	3695386.75
24.305751667	3491393
24.315408333	3317313.5
24.32508	3087798.75
24.334908333	3069932.5
24.344741667	2626748
24.355075	3081886
24.364741667	3005761.75
24.374576667	2462685.75
24.385243333	3295204.75
24.394746667	3063783
24.403423333	2910619
24.413241667	2850931
24.423741667	2907983.5
24.433741667	2879643.5
24.443576667	3136212
24.453241667	3624299.5
24.462575	3324771.5
24.472243333	3488028.75
24.480578333	3195886.5
24.490241667	3253018.75
24.499741667	3097549.75
24.508415	3398677
24.516781667	3450617
24.526241667	3008231
24.536241667	3376808.5
24.545741667	2937354.75
24.556075	3112230
24.587085	2852624.75
24.59741	2887245.25
24.607575	3021214.75
24.61644	3056624.5
24.626408333	3307478.25
24.63591	3330817.25
24.645575	3100619.5
24.655243333	3376622.75
24.663741667	3188003.5
24.673575	3020068.5
24.683421667	3199438.25
24.734316667	2847081.5
24.744578333	2671932.75
24.7554	3116507.75
24.763951667	3006169
24.773741667	3200868.75
24.78229	2853815.5
24.792408333	2629577.75
24.802741667	2415879.5
24.813408333	2945324
24.823741667	2764298.5
24.832778333	3136324.5
24.842408333	3293627.25
24.851741667	2781405.75
24.861908333	3140552
24.871753333	3090026.5
24.88141	3111128.5
24.912251667	2971360.75
24.943751667	3131950.25
25.015981667	3596976.25
25.06709	3184518.25
25.075628333	2628341.25
25.085908333	2974120.25
25.095743333	3063270.75
25.10541	2812535.25
25.115575	2981288
25.124291667	3030046.75
25.133106667	3008608.75
25.164251667	2793179.5
25.173273333	3162074
25.183075	2931270
25.191918333	2967948.75
25.201908333	2970706.5
25.211741667	3072971.5
25.221576667	3065432
25.231241667	2608202.25
25.24141	2857104.75
25.251408333	2749208.25
25.261408333	2982210.75
25.271243333	2791751.25
25.280455	3040640
25.290741667	3112450.75
25.300576667	3131830.5
25.33175	3182295
25.341575	3560551.75
25.3501	4084331.25
25.359575	3291446
25.369575	3218372.25
25.379743333	3331012.75
25.389743333	3964091.5
25.399075	3643314.25
25.407625	3693304.25
25.437266667	3900225.75
25.445785	3163781.5
25.455575	2928165
25.465741667	3237346
25.496083333	3168010.25
25.506075	2981716.25
25.516076667	2689949.25
25.526408333	2774452.25
25.536575	3157952.75
25.54527	2781358
25.55541	3428115.25
25.564741667	2945174.25
25.574741667	2882562.25
25.583771667	3078788
25.593408333	3593323
25.602743333	3073828.25
25.612741667	2783166
25.622098333	2889028.75
25.632243333	2987257.75
25.642243333	3219334.25
25.650936667	2851297.5
25.661076667	3104084.75
25.66977	3279112
25.679408333	3086860.75
25.68956	2998949.25
25.699741667	3052501.75
25.709743333	2690619
25.720075	3203396.5
25.72991	3607624.5
25.73941	3274306.75
25.747935	3333363.75
25.757743333	3295133.5
25.767408333	3167697
25.777241667	2884091
25.786416667	2779280.25
25.796908333	2832377.25
25.807243333	3110646.25
25.816128333	3225271.25
25.825908333	2994593.25
25.834946667	3122202.75
25.843758333	3313690
25.853575	3343948.75
25.863243333	2921465.75
25.872455	3175228.5
25.881116667	3375445.75
25.890741667	2753794
25.900908333	2942317.5
25.909786667	3051559.25
25.918765	3124806.25
25.927625	3282000.5
25.93658	3093410.25
25.967751667	3208929.25
25.977741667	3299840
25.987408333	2916739
25.997576667	3295924
26.007243333	3953994.25
26.015436667	3272943
26.024241667	2743994.75
26.033428333	3100291
26.043408333	2997788.25
26.053575	3035081.75
26.062595	3387547.75
26.072076667	3132255.5
26.082075	3073600
26.09191	2963467.5
26.101106667	3371619.75
26.110908333	2843690
26.12012	3531409
26.129743333	3164199.5
26.139575	2836170
26.148801667	3353637.5
26.157426667	2934061.25
26.166583333	3395301
26.176075	2746032.25
26.186575	2783482.75
26.196086667	3015511
26.20608	3037612
26.215908333	2866539
26.22591	2916168
26.234916667	2999397
26.244741667	2969251.75
26.254741667	3262229.75
26.264408333	3174623.5
26.273281667	3159637
26.283076667	2821198.75
26.293241667	3353346
26.302743333	2852722.5
26.312908333	2637790.5
26.323408333	2620541.25
26.334075	2635117.5
26.34458	2935637.25
26.355243333	3150917.5
26.363931667	3066504.75
26.372786667	2988241.75
26.382575	3098261.25
26.392241667	2970258.5
26.402241667	3013764
26.411908333	2399485
26.4229	3139799
26.431743333	3356931
26.441408333	2617017.5
26.450911667	3150461
26.460575	2875876.75
26.469753333	2624997.25
26.480241667	2801691.25
26.490741667	3519662
26.500243333	2954775
26.510241667	2902184
26.520243333	3293536.25
26.528918333	3132380.5
26.53891	2937353
26.549241667	2894169
26.559408333	3308640.5
26.567951667	3832018.75
26.576296667	3291315.75
26.586076667	3312593.75
26.595741667	3493148.75
26.605243333	2685442.25
26.614595	2889339.25
26.623755	3134949.5
26.633575	2666326.5
26.643908333	3123121.25
26.653908333	3694669.75
26.663423333	3053147
26.672271667	2884405.75
26.681081667	3202130.5
26.689625	2839530.75
26.700088333	2982768.5
26.710241667	3071612.5
26.72008	2938694.25
26.730241667	2532878.75
26.740741667	2652703
26.750268333	3246386.5
26.760241667	3543504.5
26.769743333	3068538.75
26.779743333	3256919.25
26.789561667	2729968
26.799575	3017695.5
26.808586667	3462004.5
26.817101667	3604352.75
26.826576667	2727049.5
26.837245	2973542.5
26.846266667	3058260.5
26.856243333	3630835
26.865741667	3052560.75
26.87591	3255939.25
26.885741667	3723447.75
26.895075	3123678.5
26.904908333	3599464.75
26.913458333	3321608.75
26.923408333	3616159
26.933076667	3162140.5
26.94208	2984137.75
26.952241667	3396577.5
26.961908333	3390235.5
26.97063	3135975.25
26.979416667	3188000.75
26.988096667	3101220.75
26.996928333	3212762.5
27.006743333	3380477.5
27.016408333	3289582.75
27.026075	3394159
27.035741667	3252439.25
27.044581667	3568510.5
27.053126667	3271004.25
27.061955	3209886
27.07191	3617068.5
27.08042	4003863.75
27.088771667	3737581.25
27.098241667	3397528
27.108076667	3764202.75
27.117575	3741116
27.125953333	3423474.25
27.13446	3374983.25
27.144246667	3393170
27.153908333	3472975.75
27.163408333	4029808.5
27.172743333	3162309.5
27.181631667	3056670.75
27.191575	3301044.5
27.201241667	3715024.75
27.210741667	3441354
27.220575	3558342
27.230241667	3360216
27.260918333	3888696.75
27.270408333	3667864.5
27.279908333	3755979
27.28941	3212044.25
27.299241667	3170878.5
27.308126667	4049966.75
27.317408333	3324218.5
27.326126667	4005525.75
27.335408333	3589411
27.343928333	3872376.5
27.353243333	3298806.5
27.363075	3644480.25
27.372576667	3889368.5
27.382075	3710559.75
27.391575	3824719.75
27.401076667	3986165
27.410413333	3671236.25
27.418945	3258370.5
27.428743333	3734882.5
27.438243333	3673298
27.447741667	3485497.25
27.457408333	4016097.5
27.466741667	3732991.75
27.476241667	3404507.5
27.486075	3856752.75
27.495575	3645929.25
27.505076667	3618491.75
27.514575	3695780.25
27.524408333	3596424.75
27.534075	3795963.25
27.543576667	4005980.5
27.552908333	4048512
27.562243333	3834919.75
27.570751667	3937423.75
27.580088333	3594534.75
27.589743333	3883777
27.620585	4010210.25
27.63008	3514766.75
27.638921667	3609759.75
27.648575	3584123
27.657283333	4149898.25
27.666575	3875320.5
27.674958333	3785372.75
27.683448333	4186564.5
27.734383333	4394080
27.743741667	3078708.75
27.754075	3876677
27.762446667	4103213.5
27.792161667	4409101.5
27.800443333	3706252.75
27.810075	4030720
27.819576667	3876894
27.829075	4031471.25
27.83842	3793680.25
27.846955	4108779.75
27.899085	4123159.5
27.908741667	4235485
27.918076667	4299725.5
27.926261667	3848740.75
27.935908333	3945262
27.945408333	3916815
27.954908333	3461435
27.964576667	3863837.25
27.974075	4123452.5
28.00366	3993985.5
28.057341667	5060694.5
28.066955	5041178.5
28.077581667	4473999.5
28.088246667	5051306.5
28.098748333	5040516.5
28.109788333	3885429.5
28.119243333	3622676.5
28.128913333	4031226.25
28.13841	4554511.5
28.169286667	4035387.75
28.200418333	4908996
28.230918333	5200429.5
28.260611667	4744705.5
28.268936667	5054361.5
28.278075	4689932
28.286286667	4876536
28.295408333	4739833.5
28.303613333	4790937.5
28.334085	4800939.5
28.394626667	4610902.5
28.402963333	4988717.5
28.412241667	4500646
28.421576667	4294434
28.431075	4153282.5
28.440575	4714278
28.449741667	4518489.5
28.480251667	4573703.5
28.489576667	4557096
28.498908333	4399404
28.507256667	4434808.5
28.515608333	4383395.5
28.523935	4657241
28.533075	4828965
28.542246667	4428226
28.551576667	4627985
28.581918333	3998195.75
28.612753333	4488583
28.663506667	4546337.5
28.67291	4563691.5
28.682241667	4587114
28.69158	4328161.5
28.699916667	4297942.5
28.729431667	4237522
28.760086667	4243771
28.834605	5140303
28.889481667	5156893.5
28.92443	5159820
28.934915	4935555.5
28.945415	5147484.5
28.955916667	4620341.5
29.033096667	5560076.5
29.067763333	5095457
29.078415	5053275.5
29.134596667	5495439.5
29.21193	4740861
29.267148333	5020292.5
29.277748333	5386448.5
29.287251667	4972680
29.321273333	5388811.5
29.397105	6071042.5
29.430833333	5891326.5
29.465431667	6233267.5
29.519966667	6358759.5
29.595781667	13242636
29.744876667	25404128
29.809763333	15655660
30.029136667	16284605
30.121763333	14250418
30.131413333	14603705
30.16399	12789722
30.1968	13628630
30.205423333	13290962
30.213951667	12187241
30.247763333	12619435
30.257415	12576001
30.29143	12356086
30.301081667	12749362
30.333793333	14435757
30.430728333	16965394
30.528596667	12098216
30.56195	11679636
30.594943333	10468614
30.603635	11085222
30.613246667	10872581
30.623246667	11109494
30.657263333	13063437
30.705163333	11841694
30.713768333	11267777
30.746846667	11406171
30.755606667	12388047
30.764106667	11838384
30.773751667	12206447
30.783415	12114436
30.817096667	13883570
30.871286667	12754277
30.97743	11797471
31.201263333	11749513
31.402763333	12660168
31.412415	13378666
31.488123333	11714905
31.49676	11325950
31.529846667	10836838
31.53958	10677926
31.573431667	9818565
31.62893	9453558
31.683313333	9686887
31.71743	8712476
31.75045	8749830
31.783978333	8166687
31.817141667	9177353
31.872263333	9719872
31.882081667	9444890
31.93743	8285456
31.970661667	8860880
31.980415	8628047
31.989118333	9108828
31.997748333	9101551
32.032096667	8854271
32.041915	8503802
32.051581667	9454193
32.06125	9202578
32.070915	9347137
32.104931667	10232559
32.114748333	9613713
32.123415	10007528
32.13308	10475925
32.166193333	10625269
32.20011	11244265
32.317991667	18450888
32.373263333	20261966
32.428096667	22127988
32.483265	22636574
32.538431667	22262306
32.635763333	19562518
32.712098333	16105774
32.746431667	15513458
32.78043	15437546
32.87893	13059027
32.913096667	12076386
32.92196	12982170
32.930448333	11690240
32.964096667	11201923
33.060838333	11826597
33.115228333	10895013
33.170263333	10899680
33.22543	10568251
33.30193	8843436
33.335931667	8416630
33.391596667	8224377.5
33.400431667	8686366
33.434263333	7906607.5
33.509935	8086639.5
33.564661667	7436629.5
33.640533333	6880406.5
33.673965	6485418
33.729931667	6067253.5
33.76443	5710561.5
33.797825	5387219.5
33.85254	7380423
33.862413333	7387875.5
33.916878333	7391327.5
33.95093	8437942
33.983806667	7952779.5
33.993583333	7811449
34.003248333	7417708.5
34.011965	7937121.5
34.021753333	7246839
34.031581667	7023457
34.041416667	7289074.5
34.051246667	7576298
34.061081667	6663364
34.071081667	6804056.5
34.080915	6865927.5
34.114101667	6008018.5
34.124415	5811690.5
34.134413333	5437526.5
34.144581667	5293007.5
34.154915	5851724.5
34.164915	5416952
34.173916667	4772546
34.184248333	4915351.5
34.19458	5096886.5
34.204748333	4467764
34.215248333	4518500
34.225748333	4608409.5
34.236248333	4342545.5
34.24675	4557647
34.257081667	4236896.5
34.266446667	4613158
34.276913333	3926031.5
34.287906667	4205526
34.297296667	3976388.5
34.30677	4211709
34.317248333	3628943.5
34.32808	3946956
34.337791667	3971751.75
34.34729	3607986.25
34.357095	3942313.25
34.367748333	3601189
34.377468333	3692081.5
34.388246667	3760030.25
34.398118333	3718839.25
34.408915	3502614
34.420081667	3384538.5
34.430126667	4465463.5
34.440123333	6480571
34.495596667	3519092.75
34.505795	3854870.75
34.516581667	4143589
34.527085	3485195.5
34.538081667	4004320.75
34.548748333	3655231.25
34.558605	3909071
34.569581667	3508229.25
34.579758333	3575214.25
34.591248333	3940264.25
34.600941667	3662333
34.61208	3611249
34.622273333	3587393
34.63242	3278077.25
34.64392	3535656.75
34.654113333	3722887.5
34.66508	3664273
34.675613333	3035808.75
34.684948333	3426133.25
34.694741667	3301484
34.704908333	2844417
34.715576667	2917198.25
34.726241667	3129639.75
34.735428333	3757352.75
34.743951667	2870220
34.753611667	3371747
34.763741667	2776156.75
34.774575	3029379.75
34.785243333	3017574
34.795908333	2870673.75
34.805595	2962058.75
34.816243333	3334137.5
34.826408333	2980524.5
34.837075	2871533
34.847908333	3352670
34.857908333	3135890.75
34.868408333	3659332.75
34.877085	3409539.75
34.887241667	3173370.25
34.897575	3089270.5
34.908076667	2852973.5
34.91891	3248922
34.929075	3075333.75
34.939741667	2952559.75
34.95041	3085012.25
34.960741667	3024117.25
34.971075	2793058.5
34.981908333	2891288.75
34.99161	2805981
35.00241	3006921.5
35.011755	2704766.75
35.02291	3070541.25
35.032266667	2714505.75
35.043075	2735918.25
35.053908333	2750936
35.064743333	2783924.25
35.075575	2745922.25
35.08641	2814050
35.097241667	2724145.25
35.108241667	2810960.25
35.119075	2726809
35.129908333	2824647.75
35.140743333	2769830.75
35.151576667	2654531.5
35.16241	2743637.25
35.17213	2760706.25
35.182908333	2727450.5
35.193741667	2675481.5
35.204576667	2726970
35.21541	2653876.5
35.225283333	2745577
35.236241667	2706861.5
35.247076667	2684026
35.257908333	2685597
35.268741667	2659139
35.279743333	2697249.75
35.289768333	2712999.25
35.300575	2641145.5
35.311408333	2658195.75
35.322243333	2661795.5
35.333075	2682165
35.34391	2660479.75
35.354741667	2676053.5
35.365575	2669274.5
35.37641	2652012.5
35.387241667	2648999.5
35.398076667	2699542.25
35.408908333	2677204.75
35.419746667	2867190.75
35.43041	2722837.75
35.441241667	2696580
35.452241667	2703660.25
35.463076667	2669685.5
35.473908333	2681638.75
35.484743333	2626444.5
35.495575	2665060.5
35.506408333	2809736
35.517075	2632019
35.527908333	2611265.75
35.538741667	2663862.75
35.549576667	2654597
35.560416667	2681958.75
35.570113333	2647341.25
35.581075	2631221.75
35.591908333	2666989.75
35.602575	2720212.75
35.613408333	2663098.25
35.624743333	2609342
35.635576667	2654337.75
35.646408333	2659661.25
35.657575	2721878.5
35.668408333	2709353.75
35.679241667	2628784.75
35.690408333	2640748.25
35.701243333	2663669.25
35.712076667	2677737
35.72291	2662984
35.733741667	2641682.25
35.744575	2635368.25
35.75541	2713854.5
35.766241667	2710720.75
35.777076667	2621627.5
35.78791	2694862.5
35.797775	2659265
35.808575	2704778.75
35.81941	2648937.75
35.830243333	2646167.25
35.841076667	2642096.5
35.851908333	2650015
35.862741667	2653208.75
35.873576667	2658830
35.884408333	2676142.25
35.895241667	2689998.5
35.906075	2641921.5
35.916908333	2686177.5
35.927743333	2699556
35.938578333	2753764.5
35.948261667	2717718.5
35.959075	2638070.25
35.968931667	2725202.5
35.979741667	2732686.5
35.989608333	2657533
35.999418333	2644325.75
36.010241667	2699602.5
36.021075	2708795.25
36.03191	2708736.25
36.042743333	2600409.5
36.053575	2661133
36.064408333	2744992
36.075241667	2713267.5
36.086075	2736568.25
36.096908333	2755180.5
36.107743333	2710411.5
36.118575	2676443.75
36.129408333	2625482.25
36.140415	2695116.75
36.151246667	2718665.75
36.162078333	2655178.25
36.17291	2738986
36.183746667	2679649.25
36.194575	2666145.75
36.205408333	2632324.75
36.216243333	2780548.25
36.227075	2673401.25
36.237908333	2640236.25
36.248745	2697560.25
36.259576667	2655208.5
36.270413333	2679085
36.281243333	2684478.5
36.29208	2668545.75
36.302908333	2710126.75
36.312761667	2736520
36.323575	2609277.5
36.33441	2673812.5
36.345245	2685928.25
36.35641	2677460
36.367241667	2676194.5
36.378075	2651553
36.389243333	2773584.25
36.40008	2657747.5
36.410913333	2613968
36.421746667	2656502.5
36.43258	2696427.75
36.443408333	2671285.75
36.454241667	2757705.25
36.465076667	2665125
36.475908333	2732976.5
36.485771667	2686906.25
36.496578333	2706410.5
36.507408333	2703782
36.518241667	2593121.25
36.529075	2697945.25
36.539908333	2654011
36.550743333	2726800.25
36.561576667	2670109.25
36.57241	3063581
36.581615	2739329
36.591418333	2718614.5
36.602241667	2703296.75
36.613075	2712139
36.62391	2683820
36.634741667	2753557.5
36.645576667	2693317.75
36.656741667	2724602.25
36.667575	2684779
36.678408333	2735601
36.689575	2672074.25
36.700408333	2736830.75
36.711241667	2783980.75
36.722243333	2701347.25
36.733075	3037696.5
36.743408333	2770943.5
36.7531	2734939.75
36.763908333	2735905.25
36.774743333	2752634.5
36.785576667	2707602
36.796408333	2733545.75
36.807245	2757259
36.818075	2708757
36.827933333	2707485.5
36.837761667	2717884
36.848575	2752493
36.859408333	2701922.5
36.870241667	2727670.5
36.881075	2757724.5
36.891908333	2716681
36.902741667	2703329
36.913576667	2689116
36.924408333	2734928.25
36.935241667	2726131
36.946075	2677415.25
36.956908333	2754234.5
36.967741667	2709985.5
36.978576667	2788831
36.989743333	2660963
37.000743333	2641708.25
37.011575	2669097.5
37.022741667	2732058.25
37.033575	2665458.25
37.04441	2685784.5
37.055241667	2706300.25
37.066076667	2710950
37.076908333	2642628.75
37.087743333	2714907.75
37.098575	2699759.5
37.109408333	2775916.75
37.120241667	2624099.5
37.131076667	2655217.25
37.141908333	2696779.75
37.152741667	2766900.5
37.163575	2708125.5
37.174575	2676553.25
37.18541	2679058.25
37.196241667	2620905
37.207075	2714397.5
37.21791	2616155.25
37.228741667	2665255.5
37.239576667	2683715.25
37.250408333	2702018
37.261243333	2673670
37.272076667	2743762.25
37.282908333	2713861.5
37.293743333	2643114.25
37.304575	2670254.25
37.31541	2599551.25
37.326243333	2698600.25
37.337076667	2640477.5
37.348076667	2674404
37.358908333	2754542.5
37.369741667	2628268.25
37.380575	2699193.25
37.39141	2700528.5
37.402243333	2699680.75
37.413076667	2714266.5
37.42391	2678584.25
37.434741667	2734284.75
37.445575	2713905.75
37.455606667	2736088
37.46641	2591225.5
37.477241667	2642314.25
37.488075	2688720
37.498908333	2681926.5
37.509741667	2689621.5
37.520741667	2706793.5
37.531575	2664447.25
37.54241	2733384.75
37.553241667	2695748
37.564075	2722034.25
37.574908333	2684752.25
37.585741667	2642882
37.596576667	2715286.75
37.60741	2669727.25
37.618241667	2717465.25
37.629075	2673775
37.639908333	2703770.75
37.650741667	2610770
37.661575	2731206.5
37.672408333	2687982
37.683241667	2650618.25
37.694246667	2677861.25
37.705076667	2684130
37.715908333	2683512.75
37.726741667	2694855.5
37.737576667	2705007.5
37.748408333	2710105
37.758101667	2696927
37.768913333	2679401.75
37.779741667	2709768.25
37.78976	2642618.5
37.800575	2626976.75
37.81141	2725267.25
37.822243333	2719177
37.833076667	2653046
37.843908333	2725636
37.854741667	2632783.75
37.865741667	2637245.5
37.876575	2664416.25
37.887408333	2726712
37.898241667	2702606.5
37.909076667	2735002.75
37.919908333	2663085.75
37.930743333	2699955.75
37.941575	2715516.75
37.95241	2716075.5
37.963241667	2674313.75
37.974076667	2661293.25
37.984908333	2653040
37.995741667	2644404.75
38.006575	2724852.75
38.01741	2714941.5
38.028243333	2675918
38.039243333	2676960.5
38.050075	2689076.25
38.060908333	2703269.25
38.071741667	2756294.5
38.082575	2787765
38.093408333	2673184
38.104241667	3093015.25
38.115075	2679209.75
38.125908333	2726539.25
38.136741667	2688376
38.147575	2754283.75
38.158576667	2713483.5
38.16941	2690906
38.180243333	2683164.75
38.191076667	2676181.25
38.201908333	2733020.75
38.212908333	3014924.25
38.223743333	2677057
38.234575	2653403.5
38.24541	2706319.5
38.256408333	2678983.25
38.267243333	2698141.75
38.278075	2722410
38.288908333	2698712
38.299741667	2657151.75
38.310576667	2756594
38.321408333	2706989.5
38.332241667	2928054
38.342741667	2670801.75
38.353575	2668591.5
38.364408333	2722336
38.375241667	2737009.75
38.386241667	2664555.75
38.397076667	2726728.75
38.407908333	2665124.5
38.418743333	2708049.25
38.429575	2643388.75
38.44041	2686676.25
38.451241667	2742813
38.462075	2729377.75
38.472908333	2669925.75
38.483741667	2713334.75
38.494575	2671281.5
38.50541	2642946.5
38.516241667	2685100.75
38.527076667	2631848.5
38.53791	2652891.25
38.548741667	2710425
38.559741667	2660899.5
38.570575	2707562
38.581408333	2636446.75
38.592243333	2685255.25
38.603075	2682921.5
38.613908333	2676363.25
38.624908333	2631500.25
38.635741667	2664642.5
38.646575	2646829.5
38.65741	2708244.5
38.668243333	2725610.75
38.679076667	2646178
38.68991	2710703.5
38.700741667	2666160
38.711575	2647983.25
38.722565	2664419.5
38.733575	2689288.75
38.744408333	2665296.5
38.755561667	2668818.75
38.766408333	2682190.75
38.777241667	2602649.75
38.788075	2675891
38.798908333	2688643.75
38.809743333	2723646.75
38.820575	2609339.75
38.831408333	2648485
38.842243333	2713017.5
38.853075	2686055.5
38.863913333	2648951.25
38.874746667	2677604.25
38.88558	2668878.5
38.896411667	2664506.5
38.90626	2690276
38.917075	2757811.5
38.927908333	2705687.75
38.938755	2686264.75
38.949576667	2699478.5
38.96041	2710304.75
38.971241667	2703121.25
38.982075	2716248.5
38.992908333	2664744.75
39.003743333	2666429.75
39.014576667	2728412
39.02541	2726553.25
39.036241667	2626034.5
39.047078333	2748667.25
39.058075	2759534.25
39.06891	2712147.5
39.07991	2700649.25
39.091076667	2659536.5
39.101908333	2701042.25
39.112741667	2673802.25
39.123743333	2670499.5
39.134575	2698797.25
39.14541	2705249.25
39.156243333	2666482.25
39.167076667	2761241.75
39.17791	2713811.5
39.188743333	2760709.5
39.199575	2747955.75
39.210408333	2703877.5
39.221243333	2734620
39.23208	2654546.25
39.242908333	2689109.25
39.253913333	2703293.5
39.264743333	2650073.75
39.275576667	2742167.75
39.286408333	2687731
39.297241667	2700574.5
39.308075	2733742.75
39.31891	2688717
39.329741667	2670538.75
39.340575	2736571
39.351408333	2621008.75
39.362241667	2637954
39.373076667	2652275.25
39.383908333	2676371.25
39.394741667	2704141.5
39.405576667	2742444
39.416408333	2615363.5
39.426266667	2655354.75
39.437075	2628242.5
39.447908333	2669009.75
39.458741667	2670788.25
39.469575	2722930.25
39.480408333	2839087
39.491075	2675992.75
39.50191	2701404
39.512741667	2667299
39.523575	2705103.5
39.534408333	2669357.5
39.545243333	2685389.25
39.55641	2676797.75
39.567248333	2715421.5
39.57808	2681533.5
39.588075	2661273.5
39.597945	2687599.25
39.60775	2664760.5
39.618575	2731989.25
39.629408333	2655101.5
39.640241667	2732101
39.651075	2681733.5
39.660775	2677247
39.671576667	2697023.25
39.682408333	2631535.25
39.693243333	2667142.5
39.704078333	2577867.75
39.71491	2702175.75
39.725741667	2724992.5
39.736576667	2714624.75
39.747408333	2663996.75
39.758241667	2690861.5
39.768096667	2660052.5
39.77891	2696380.75
39.79009	2711551.75
39.800908333	2655110
39.811741667	2660690.75
39.822908333	2689188.75
39.833741667	2738313.75
39.844576667	2618845.25
39.85541	2653441.25
39.866243333	2635768
39.877076667	2698107.75
39.887908333	2690571.75
39.898741667	2709830.75
39.909575	2676963.75
39.92041	2662401
39.931243333	2674342.5
39.942243333	2690636.25
39.953075	2741594.5
39.963908333	2704216.5
39.974741667	2748776.5
39.985575	2692032.5
39.996408333	2660314.75
