## Supplementary material for "Rhizobial enzyme reveals pH-driven catalytic switching and ʟ-amino acid incorporation by ʟ,ᴅ-transpeptidases": File S3. Julia Notebook: R. johnstonii XIC for gm-AEJA(+2p).csv

CHROMATOGRAM
X:\Enterococcus_Group\Shared\Mass Spec Archive\R. leguminosarum\OT_210308_Rhizobium_TY3.raw
Data points: 1651
Time(min)	Relative Abundance
0.005001667	0
0.014773333	0
0.025575	0
0.036408333	0
0.047241667	0
0.058076667	0
0.068908333	0
0.079741667	0
0.090741667	0
0.101578333	0
0.112413333	0
0.123576667	0
0.13441	0
0.145241667	0
0.156408333	0
0.167241667	0
0.177908333	0
0.188576667	0
0.199408333	0
0.208951667	0
0.219741667	0
0.230575	0
0.241408333	0
0.252243333	0
0.261963333	0
0.272743333	0
0.283576667	0
0.29441	0
0.305243333	0
0.316075	0
0.326908333	0
0.337575	0
0.34743	0
0.358076667	0
0.368908333	0
0.379741667	0
0.390576667	0
0.401241667	0
0.412075	0
0.42257	0
0.433408333	0
0.4431	0
0.452588333	0
0.463243333	0
0.474075	0
0.483795	0
0.493908333	0
0.504741667	0
0.515241667	0
0.526075	0
0.53658	0
0.547413333	0
0.558075	0
0.56775	0
0.578575	0
0.589243333	0
0.599908333	0
0.610241667	0
0.62091	0
0.631576667	0
0.642411667	0
0.653241667	0
0.663908333	0
0.674243333	0
0.684908333	0
0.695241667	0
0.706076667	0
0.716741667	0
0.72594	0
0.736241667	0
0.746575	0
0.755581667	0
0.765908333	0
0.776575	0
0.786908333	0
0.797241667	0
0.806438333	0
0.816741667	0
0.82691	0
0.836261667	0
0.846241667	0
0.856576667	0
0.865631667	0
0.876075	0
0.886243333	0
0.895588333	0
0.904613333	0
0.914576667	0
0.925241667	0
0.935575	0
0.944773333	0
0.95491	0
0.964111667	0
0.973415	0
0.983575	0
0.994075	0
1.003296667	0
1.013408333	0
1.024075	0
1.034241667	0
1.044575	0
1.054913333	0
1.065408333	0
1.075408333	0
1.084418333	0
1.094408333	0
1.10491	0
1.137011667	0
1.147746667	0
1.158076667	0
1.168241667	0
1.178576667	0
1.187788333	0
1.198421667	0
1.207758333	0
1.217113333	0
1.227575	0
1.23662	0
1.246085	0
1.255606667	0
1.264946667	0
1.275075	0
1.285408333	0
1.295408333	0
1.305575	0
1.316241667	0
1.32641	0
1.33641	0
1.3456	0
1.356075	0
1.366575	0
1.376743333	0
1.385413333	0
1.394588333	0
1.404743333	0
1.414741667	0
1.424408333	0
1.434241667	0
1.443098333	0
1.452741667	0
1.46161	0
1.471576667	0
1.481243333	0
1.490741667	0
1.500241667	0
1.509908333	0
1.519575	0
1.529408333	0
1.539076667	0
1.548741667	0
1.558075	0
1.567408333	0
1.576741667	0
1.586408333	0
1.595741667	0
1.605076667	0
1.614408333	0
1.623743333	0
1.632105	0
1.641408333	0
1.650575	0
1.660076667	0
1.668245	0
1.676421667	0
1.684608333	0
1.694075	0
1.703075	0
1.712408333	0
1.721741667	0
1.73108	0
1.740408333	0
1.74958	0
1.758741667	0
1.768075	0
1.777408333	0
1.786741667	0
1.79608	0
1.805245	0
1.814576667	0
1.823106667	0
1.85268	0
1.862241667	0
1.871575	0
1.881076667	0
1.890576667	0
1.899908333	0
1.909408333	0
1.918741667	0
1.927248333	0
1.936746667	0
1.946075	0
1.955576667	0
1.965243333	0
1.974741667	0
1.984075	0
1.993575	0
2.003241667	0
2.012741667	0
2.020935	0
2.029085	0
2.038575	0
2.047106667	0
2.05527	0
2.063581667	0
2.072908333	0
2.082408333	0
2.091743333	0
2.100908333	0
2.110243333	0
2.119575	0
2.128908333	0
2.138075	0
2.147575	0
2.155908333	0
2.163958333	0
2.172075	0
2.181243333	0
2.18977	0
2.197948333	0
2.206085	0
2.214423333	0
2.224075	0
2.232273333	0
2.241408333	0
2.25058	0
2.259741667	0
2.267921667	0
2.276908333	0
2.284943333	0
2.29391	0
2.303076667	0
2.312246667	0
2.321726667	0
2.330743333	0
2.338608333	0
2.346453333	0
2.356075	0
2.364103333	0
2.373076667	0
2.382245	0
2.390585	0
2.398455	0
2.407408333	0
2.416241667	0
2.446421667	0
2.455243333	0
2.463908333	0
2.472588333	0
2.48141	0
2.489405	0
2.498245	0
2.506908333	0
2.515575	0
2.523421667	0
2.553416667	0
2.561908333	0
2.570575	0
2.579241667	0
2.587908333	0
2.596408333	0
2.625425	0
2.633111667	0
2.641908333	0
2.650741667	0
2.680583333	0
2.689581667	0
2.719088333	0
2.726441667	0
2.756243333	0
2.765075	0
2.794418333	0
2.80258	0
2.824271667	0
2.832128333	0
2.839948333	0
2.848241667	0
2.856908333	0
2.865741667	0
2.874076667	0
2.882076667	0
2.890408333	0
2.898575	0
2.928251667	0
2.958251667	0
2.966741667	0
2.97393	0
3.003251667	0
3.077758333	0
3.160793333	0
3.25343	0
3.318263333	0
3.351121667	0
3.405765	0
3.460295	0
3.556805	0
3.655115	0
3.665081667	0
3.674913333	0
3.684746667	0
3.693581667	0
3.703751667	0
3.713913333	0
3.724081667	0
3.73408	0
3.744415	0
3.753948333	0
3.764415	0
3.774915	0
3.784263333	0
3.794581667	0
3.804413333	0
3.813438333	0
3.822231667	0
3.830575	0
3.83795	0
3.84658	0
3.854085	0
3.862576667	0
3.870261667	0
3.878908333	0
3.887575	0
3.896075	0
3.904575	0
3.912298333	0
3.919785	0
3.928408333	0
3.937241667	0
3.944748333	0
3.953575	0
3.962241667	0
3.971255	0
3.979101667	0
3.986791667	0
3.994605	0
4.003421667	0
4.011256667	0
4.019268333	0
4.028241667	0
4.037408333	0
4.046408333	0
4.054453333	0
4.063575	0
4.072746667	0
4.104416667	0
4.113908333	0
4.122625	0
4.13191	0
4.141408333	0
4.150741667	0
4.160241667	0
4.169575	0
4.178241667	0
4.207718333	0
4.237625	0
4.268588333	0
4.29975	0
4.393676667	0
4.466918333	0
4.677451667	0
4.829431667	5359.990234375
4.883623333	68366.890625
4.945731667	11720.6767578125
5.036271667	53448.18359375
5.13393	4567.45703125
5.24843	5008.775390625
5.362263333	0
5.446776667	0
5.528265	3824.23828125
5.610263333	0
5.677463333	0
5.777763333	0
5.86193	0
5.93537	5210.271484375
6.00739	0
6.102598333	10679.3681640625
6.201598333	10497.814453125
6.287096667	2636871
6.366151667	41660772
6.444323333	13754275
6.517265	1724750.25
6.579265	563677.125
6.681311667	155961.375
6.765685	11183152
6.843265	2929306
6.914638333	233772.015625
7.019763333	53246.6171875
7.080153333	42335.1015625
7.1606	20014.291015625
7.254096667	22723.427734375
7.325455	19586.951171875
7.417651667	10157.552734375
7.4946	14924.8173828125
7.576465	9584.234375
7.652635	6509.64404296875
7.73743	3651.83520507813
7.811636667	3942.05493164063
7.883263333	7157.6259765625
7.976551667	0
8.043765	2823.17626953125
8.125483333	3128.10327148438
8.201466667	3734.29321289063
8.261283333	0
8.32543	4532.9765625
8.387596667	6405.5859375
8.460596667	6546.09130859375
8.543231667	0
8.601291667	0
8.67493	0
8.756255	0
8.83993	0
8.89944	0
8.978146667	0
9.062443333	0
9.155586667	0
9.215456667	0
9.311096667	0
9.389783333	2959.75219726563
9.474263333	0
9.551596667	0
9.638265	1637.81799316406
9.710263333	0
9.797318333	0
9.859096667	2303.35131835938
9.941763333	0
10.008455	0
10.095765	0
10.18943	2939.19946289063
10.263596667	0
10.350133333	0
10.41793	0
10.516263333	2364.455078125
10.592291667	0
10.660598333	0
10.73697	0
10.810621667	0
10.914533333	0
10.99643	0
11.069596667	0
11.180096667	0
11.276763333	2481.41870117188
11.396596667	0
11.508096667	0
11.584451667	0
11.666931667	0
11.755625	0
11.81693	0
11.894786667	3327.11010742188
11.969096667	0
12.03643	0
12.116596667	0
12.224763333	0
12.326596667	0
12.398765	0
12.50493	0
12.571006667	0
12.671763333	0
12.75493	0
12.827763333	0
12.972448333	0
13.047763333	1661.9248046875
13.174995	0
13.267671667	0
13.337096667	0
13.408321667	0
13.470618333	0
13.57132	0
13.657193333	0
13.734601667	0
13.860263333	0
13.936263333	0
14.025763333	0
14.103431667	0
14.23682	0
14.29993	0
14.437955	0
14.515765	0
14.587788333	0
14.740096667	0
14.826263333	0
14.917103333	0
15.037275	0
15.15999	0
15.235763333	0
15.330096667	0
15.515993333	0
15.584598333	0
15.669431667	0
15.734621667	0
15.852156667	0
15.962265	0
16.066263333	0
16.147326667	0
16.25043	0
16.34743	0
16.439096667	0
16.543096667	0
16.683096667	0
16.800763333	0
16.869151667	976.040771484375
17.064596667	0
17.221118333	0
17.29893	0
17.476263333	0
17.587763333	0
17.723096667	0
17.89793	0
18.049931667	0
18.243096667	0
18.447763333	0
18.612978333	0
18.789498333	0
18.971096667	0
19.102435	0
19.286596667	0
19.489433333	0
19.650955	0
19.833935	0
19.940596667	0
20.110263333	0
20.310763333	0
20.468931667	0
20.684825	0
20.85793	0
21.056283333	0
21.21896	0
21.427098333	0
21.635596667	0
21.858658333	0
22.015941667	0
22.231096667	0
22.328116667	0
22.446458333	0
22.482096667	0
22.538096667	0
22.592946667	0
22.647821667	0
22.702953333	0
22.737271667	0
22.857096667	0
22.933291667	0
22.9686	0
22.97942	0
22.990585	0
23.001748333	0
23.036596667	0
23.071596667	0
23.168658333	0
23.179081667	0
23.188918333	0
23.199748333	0
23.209445	0
23.220581667	0
23.231415	0
23.265463333	0
23.300763333	0
23.357096667	0
23.43443	0
23.469278333	0
23.50443	0
23.515416667	0
23.550263333	0
23.561585	0
23.638445	0
23.674101667	0
23.684463333	0
23.694578333	0
23.704741667	0
23.736751667	0
23.747241667	0
23.756268333	0
23.766576667	0
23.841753333	0
23.896775	0
23.932096667	0
23.943415	0
23.954903333	0
23.965913333	0
23.975636667	0
23.985261667	0
23.995751667	0
24.029658333	0
24.041081667	0
24.075176667	0
24.13143	0
24.143546667	0
24.153408333	0
24.162778333	0
24.172408333	0
24.182741667	0
24.192743333	0
24.202575	0
24.211606667	0
24.221741667	0
24.254251667	0
24.305751667	0
24.315408333	0
24.32508	0
24.334908333	0
24.344741667	0
24.355075	0
24.364741667	0
24.374576667	0
24.385243333	0
24.394746667	0
24.403423333	0
24.413241667	0
24.423741667	0
24.433741667	0
24.443576667	0
24.453241667	0
24.462575	0
24.472243333	0
24.480578333	0
24.490241667	0
24.499741667	0
24.508415	0
24.516781667	0
24.526241667	0
24.536241667	0
24.545741667	0
24.556075	0
24.587085	0
24.59741	0
24.607575	0
24.61644	0
24.626408333	0
24.63591	0
24.645575	0
24.655243333	0
24.663741667	0
24.673575	0
24.683421667	0
24.734316667	0
24.744578333	0
24.7554	0
24.763951667	0
24.773741667	0
24.78229	0
24.792408333	0
24.802741667	0
24.813408333	0
24.823741667	0
24.832778333	0
24.842408333	0
24.851741667	0
24.861908333	0
24.871753333	0
24.88141	0
24.912251667	0
24.943751667	0
25.015981667	0
25.06709	0
25.075628333	0
25.085908333	0
25.095743333	0
25.10541	0
25.115575	0
25.124291667	0
25.133106667	0
25.164251667	0
25.173273333	0
25.183075	0
25.191918333	0
25.201908333	0
25.211741667	0
25.221576667	0
25.231241667	0
25.24141	0
25.251408333	0
25.261408333	0
25.271243333	0
25.280455	0
25.290741667	0
25.300576667	0
25.33175	0
25.341575	0
25.3501	0
25.359575	0
25.369575	0
25.379743333	0
25.389743333	0
25.399075	0
25.407625	0
25.437266667	0
25.445785	0
25.455575	0
25.465741667	0
25.496083333	0
25.506075	0
25.516076667	0
25.526408333	0
25.536575	0
25.54527	0
25.55541	0
25.564741667	260.132446289063
25.574741667	0
25.583771667	0
25.593408333	0
25.602743333	0
25.612741667	0
25.622098333	0
25.632243333	0
25.642243333	0
25.650936667	0
25.661076667	0
25.66977	0
25.679408333	0
25.68956	0
25.699741667	0
25.709743333	0
25.720075	0
25.72991	0
25.73941	0
25.747935	0
25.757743333	0
25.767408333	0
25.777241667	0
25.786416667	0
25.796908333	0
25.807243333	0
25.816128333	0
25.825908333	0
25.834946667	0
25.843758333	0
25.853575	0
25.863243333	0
25.872455	0
25.881116667	0
25.890741667	0
25.900908333	0
25.909786667	0
25.918765	0
25.927625	0
25.93658	0
25.967751667	0
25.977741667	0
25.987408333	0
25.997576667	0
26.007243333	0
26.015436667	0
26.024241667	0
26.033428333	0
26.043408333	0
26.053575	0
26.062595	0
26.072076667	0
26.082075	0
26.09191	0
26.101106667	0
26.110908333	0
26.12012	0
26.129743333	0
26.139575	0
26.148801667	0
26.157426667	0
26.166583333	0
26.176075	0
26.186575	0
26.196086667	0
26.20608	0
26.215908333	0
26.22591	0
26.234916667	0
26.244741667	0
26.254741667	0
26.264408333	0
26.273281667	0
26.283076667	0
26.293241667	0
26.302743333	0
26.312908333	0
26.323408333	0
26.334075	0
26.34458	0
26.355243333	0
26.363931667	0
26.372786667	0
26.382575	0
26.392241667	0
26.402241667	0
26.411908333	0
26.4229	0
26.431743333	0
26.441408333	0
26.450911667	0
26.460575	0
26.469753333	0
26.480241667	0
26.490741667	0
26.500243333	0
26.510241667	0
26.520243333	0
26.528918333	0
26.53891	0
26.549241667	0
26.559408333	0
26.567951667	0
26.576296667	0
26.586076667	0
26.595741667	0
26.605243333	0
26.614595	0
26.623755	0
26.633575	0
26.643908333	0
26.653908333	0
26.663423333	0
26.672271667	0
26.681081667	0
26.689625	0
26.700088333	0
26.710241667	0
26.72008	0
26.730241667	0
26.740741667	0
26.750268333	0
26.760241667	0
26.769743333	0
26.779743333	0
26.789561667	0
26.799575	0
26.808586667	0
26.817101667	0
26.826576667	0
26.837245	0
26.846266667	0
26.856243333	0
26.865741667	0
26.87591	0
26.885741667	0
26.895075	0
26.904908333	0
26.913458333	0
26.923408333	0
26.933076667	0
26.94208	0
26.952241667	0
26.961908333	0
26.97063	0
26.979416667	0
26.988096667	0
26.996928333	0
27.006743333	0
27.016408333	0
27.026075	0
27.035741667	0
27.044581667	0
27.053126667	0
27.061955	0
27.07191	0
27.08042	0
27.088771667	0
27.098241667	0
27.108076667	0
27.117575	0
27.125953333	0
27.13446	0
27.144246667	0
27.153908333	0
27.163408333	0
27.172743333	0
27.181631667	0
27.191575	0
27.201241667	0
27.210741667	0
27.220575	0
27.230241667	0
27.260918333	0
27.270408333	0
27.279908333	0
27.28941	0
27.299241667	0
27.308126667	0
27.317408333	0
27.326126667	0
27.335408333	0
27.343928333	0
27.353243333	0
27.363075	0
27.372576667	0
27.382075	0
27.391575	0
27.401076667	0
27.410413333	0
27.418945	0
27.428743333	0
27.438243333	0
27.447741667	0
27.457408333	0
27.466741667	0
27.476241667	0
27.486075	0
27.495575	0
27.505076667	0
27.514575	0
27.524408333	0
27.534075	0
27.543576667	0
27.552908333	0
27.562243333	0
27.570751667	0
27.580088333	0
27.589743333	0
27.620585	0
27.63008	0
27.638921667	0
27.648575	0
27.657283333	0
27.666575	0
27.674958333	0
27.683448333	0
27.734383333	0
27.743741667	0
27.754075	0
27.762446667	0
27.792161667	0
27.800443333	0
27.810075	0
27.819576667	0
27.829075	0
27.83842	0
27.846955	0
27.899085	0
27.908741667	0
27.918076667	0
27.926261667	0
27.935908333	0
27.945408333	0
27.954908333	0
27.964576667	0
27.974075	0
28.00366	0
28.057341667	0
28.066955	0
28.077581667	0
28.088246667	0
28.098748333	0
28.109788333	0
28.119243333	0
28.128913333	0
28.13841	0
28.169286667	0
28.200418333	0
28.230918333	0
28.260611667	0
28.268936667	0
28.278075	0
28.286286667	0
28.295408333	0
28.303613333	0
28.334085	0
28.394626667	0
28.402963333	0
28.412241667	0
28.421576667	0
28.431075	0
28.440575	0
28.449741667	0
28.480251667	0
28.489576667	0
28.498908333	0
28.507256667	0
28.515608333	0
28.523935	0
28.533075	0
28.542246667	0
28.551576667	0
28.581918333	0
28.612753333	0
28.663506667	0
28.67291	0
28.682241667	0
28.69158	0
28.699916667	0
28.729431667	0
28.760086667	0
28.834605	0
28.889481667	0
28.92443	0
28.934915	0
28.945415	0
28.955916667	0
29.033096667	0
29.067763333	0
29.078415	0
29.134596667	0
29.21193	0
29.267148333	0
29.277748333	0
29.287251667	0
29.321273333	0
29.397105	0
29.430833333	0
29.465431667	0
29.519966667	0
29.595781667	0
29.744876667	0
29.809763333	0
30.029136667	0
30.121763333	0
30.131413333	0
30.16399	0
30.1968	0
30.205423333	0
30.213951667	0
30.247763333	0
30.257415	0
30.29143	0
30.301081667	0
30.333793333	0
30.430728333	0
30.528596667	0
30.56195	0
30.594943333	0
30.603635	0
30.613246667	0
30.623246667	0
30.657263333	0
30.705163333	0
30.713768333	0
30.746846667	0
30.755606667	0
30.764106667	0
30.773751667	0
30.783415	0
30.817096667	0
30.871286667	0
30.97743	0
31.201263333	0
31.402763333	0
31.412415	0
31.488123333	0
31.49676	0
31.529846667	0
31.53958	0
31.573431667	0
31.62893	0
31.683313333	0
31.71743	0
31.75045	0
31.783978333	0
31.817141667	0
31.872263333	0
31.882081667	0
31.93743	0
31.970661667	0
31.980415	0
31.989118333	0
31.997748333	0
32.032096667	0
32.041915	0
32.051581667	0
32.06125	0
32.070915	0
32.104931667	0
32.114748333	0
32.123415	0
32.13308	0
32.166193333	0
32.20011	0
32.317991667	0
32.373263333	0
32.428096667	0
32.483265	0
32.538431667	0
32.635763333	0
32.712098333	0
32.746431667	0
32.78043	0
32.87893	0
32.913096667	0
32.92196	0
32.930448333	0
32.964096667	0
33.060838333	0
33.115228333	0
33.170263333	0
33.22543	0
33.30193	0
33.335931667	0
33.391596667	0
33.400431667	0
33.434263333	0
33.509935	0
33.564661667	0
33.640533333	0
33.673965	0
33.729931667	0
33.76443	0
33.797825	0
33.85254	0
33.862413333	0
33.916878333	0
33.95093	0
33.983806667	0
33.993583333	0
34.003248333	0
34.011965	0
34.021753333	0
34.031581667	0
34.041416667	0
34.051246667	0
34.061081667	0
34.071081667	0
34.080915	0
34.114101667	0
34.124415	0
34.134413333	0
34.144581667	0
34.154915	0
34.164915	0
34.173916667	0
34.184248333	0
34.19458	0
34.204748333	0
34.215248333	0
34.225748333	0
34.236248333	0
34.24675	0
34.257081667	0
34.266446667	0
34.276913333	0
34.287906667	0
34.297296667	0
34.30677	0
34.317248333	0
34.32808	0
34.337791667	0
34.34729	0
34.357095	0
34.367748333	0
34.377468333	0
34.388246667	0
34.398118333	0
34.408915	0
34.420081667	0
34.430126667	0
34.440123333	0
34.495596667	0
34.505795	0
34.516581667	0
34.527085	0
34.538081667	0
34.548748333	0
34.558605	0
34.569581667	0
34.579758333	0
34.591248333	0
34.600941667	0
34.61208	0
34.622273333	0
34.63242	0
34.64392	0
34.654113333	0
34.66508	0
34.675613333	0
34.684948333	0
34.694741667	0
34.704908333	0
34.715576667	0
34.726241667	0
34.735428333	0
34.743951667	0
34.753611667	0
34.763741667	0
34.774575	0
34.785243333	0
34.795908333	0
34.805595	0
34.816243333	0
34.826408333	0
34.837075	0
34.847908333	0
34.857908333	0
34.868408333	0
34.877085	0
34.887241667	0
34.897575	0
34.908076667	0
34.91891	0
34.929075	0
34.939741667	0
34.95041	0
34.960741667	0
34.971075	0
34.981908333	0
34.99161	0
35.00241	0
35.011755	0
35.02291	0
35.032266667	0
35.043075	0
35.053908333	0
35.064743333	0
35.075575	0
35.08641	0
35.097241667	0
35.108241667	0
35.119075	0
35.129908333	0
35.140743333	0
35.151576667	0
35.16241	0
35.17213	0
35.182908333	0
35.193741667	0
35.204576667	0
35.21541	0
35.225283333	0
35.236241667	0
35.247076667	0
35.257908333	0
35.268741667	0
35.279743333	0
35.289768333	0
35.300575	0
35.311408333	0
35.322243333	0
35.333075	0
35.34391	0
35.354741667	0
35.365575	0
35.37641	0
35.387241667	0
35.398076667	0
35.408908333	0
35.419746667	0
35.43041	0
35.441241667	0
35.452241667	0
35.463076667	0
35.473908333	0
35.484743333	0
35.495575	0
35.506408333	0
35.517075	0
35.527908333	0
35.538741667	0
35.549576667	0
35.560416667	0
35.570113333	0
35.581075	0
35.591908333	0
35.602575	0
35.613408333	0
35.624743333	0
35.635576667	0
35.646408333	0
35.657575	0
35.668408333	0
35.679241667	0
35.690408333	0
35.701243333	0
35.712076667	0
35.72291	0
35.733741667	0
35.744575	0
35.75541	0
35.766241667	0
35.777076667	0
35.78791	0
35.797775	0
35.808575	0
35.81941	0
35.830243333	0
35.841076667	0
35.851908333	0
35.862741667	0
35.873576667	0
35.884408333	0
35.895241667	0
35.906075	0
35.916908333	0
35.927743333	0
35.938578333	0
35.948261667	0
35.959075	0
35.968931667	0
35.979741667	0
35.989608333	0
35.999418333	0
36.010241667	0
36.021075	0
36.03191	0
36.042743333	0
36.053575	0
36.064408333	0
36.075241667	0
36.086075	0
36.096908333	0
36.107743333	0
36.118575	0
36.129408333	0
36.140415	0
36.151246667	0
36.162078333	0
36.17291	0
36.183746667	0
36.194575	0
36.205408333	0
36.216243333	0
36.227075	0
36.237908333	0
36.248745	0
36.259576667	0
36.270413333	0
36.281243333	0
36.29208	0
36.302908333	0
36.312761667	0
36.323575	0
36.33441	0
36.345245	0
36.35641	0
36.367241667	0
36.378075	0
36.389243333	0
36.40008	0
36.410913333	0
36.421746667	0
36.43258	0
36.443408333	0
36.454241667	0
36.465076667	0
36.475908333	0
36.485771667	0
36.496578333	0
36.507408333	0
36.518241667	0
36.529075	0
36.539908333	0
36.550743333	0
36.561576667	0
36.57241	0
36.581615	0
36.591418333	0
36.602241667	0
36.613075	0
36.62391	0
36.634741667	0
36.645576667	0
36.656741667	0
36.667575	0
36.678408333	0
36.689575	0
36.700408333	0
36.711241667	0
36.722243333	0
36.733075	0
36.743408333	0
36.7531	0
36.763908333	0
36.774743333	0
36.785576667	0
36.796408333	0
36.807245	0
36.818075	0
36.827933333	0
36.837761667	0
36.848575	0
36.859408333	0
36.870241667	0
36.881075	0
36.891908333	0
36.902741667	0
36.913576667	0
36.924408333	0
36.935241667	0
36.946075	0
36.956908333	0
36.967741667	0
36.978576667	0
36.989743333	0
37.000743333	0
37.011575	0
37.022741667	0
37.033575	0
37.04441	0
37.055241667	0
37.066076667	0
37.076908333	0
37.087743333	0
37.098575	0
37.109408333	0
37.120241667	0
37.131076667	0
37.141908333	0
37.152741667	0
37.163575	0
37.174575	0
37.18541	0
37.196241667	0
37.207075	0
37.21791	0
37.228741667	0
37.239576667	0
37.250408333	0
37.261243333	0
37.272076667	0
37.282908333	0
37.293743333	0
37.304575	0
37.31541	0
37.326243333	0
37.337076667	0
37.348076667	0
37.358908333	0
37.369741667	0
37.380575	0
37.39141	0
37.402243333	0
37.413076667	0
37.42391	0
37.434741667	0
37.445575	0
37.455606667	0
37.46641	0
37.477241667	0
37.488075	0
37.498908333	0
37.509741667	0
37.520741667	0
37.531575	0
37.54241	0
37.553241667	0
37.564075	0
37.574908333	0
37.585741667	0
37.596576667	0
37.60741	0
37.618241667	0
37.629075	0
37.639908333	0
37.650741667	0
37.661575	0
37.672408333	0
37.683241667	0
37.694246667	0
37.705076667	0
37.715908333	0
37.726741667	0
37.737576667	0
37.748408333	0
37.758101667	0
37.768913333	0
37.779741667	0
37.78976	0
37.800575	0
37.81141	0
37.822243333	0
37.833076667	0
37.843908333	0
37.854741667	0
37.865741667	0
37.876575	0
37.887408333	0
37.898241667	0
37.909076667	0
37.919908333	0
37.930743333	0
37.941575	0
37.95241	0
37.963241667	0
37.974076667	0
37.984908333	0
37.995741667	0
38.006575	0
38.01741	0
38.028243333	0
38.039243333	0
38.050075	0
38.060908333	0
38.071741667	0
38.082575	0
38.093408333	0
38.104241667	0
38.115075	0
38.125908333	0
38.136741667	0
38.147575	0
38.158576667	0
38.16941	0
38.180243333	0
38.191076667	0
38.201908333	0
38.212908333	0
38.223743333	0
38.234575	0
38.24541	0
38.256408333	0
38.267243333	0
38.278075	0
38.288908333	0
38.299741667	0
38.310576667	0
38.321408333	0
38.332241667	0
38.342741667	0
38.353575	0
38.364408333	0
38.375241667	0
38.386241667	0
38.397076667	0
38.407908333	0
38.418743333	0
38.429575	0
38.44041	0
38.451241667	0
38.462075	0
38.472908333	0
38.483741667	0
38.494575	0
38.50541	0
38.516241667	0
38.527076667	0
38.53791	0
38.548741667	0
38.559741667	0
38.570575	0
38.581408333	0
38.592243333	0
38.603075	0
38.613908333	0
38.624908333	0
38.635741667	0
38.646575	0
38.65741	0
38.668243333	0
38.679076667	0
38.68991	0
38.700741667	0
38.711575	0
38.722565	0
38.733575	0
38.744408333	0
38.755561667	0
38.766408333	0
38.777241667	0
38.788075	0
38.798908333	0
38.809743333	0
38.820575	0
38.831408333	0
38.842243333	0
38.853075	0
38.863913333	0
38.874746667	0
38.88558	195.265258789063
38.896411667	0
38.90626	0
38.917075	0
38.927908333	0
38.938755	0
38.949576667	0
38.96041	0
38.971241667	0
38.982075	0
38.992908333	0
39.003743333	0
39.014576667	0
39.02541	0
39.036241667	0
39.047078333	0
39.058075	0
39.06891	0
39.07991	0
39.091076667	0
39.101908333	0
39.112741667	0
39.123743333	0
39.134575	0
39.14541	0
39.156243333	0
39.167076667	0
39.17791	0
39.188743333	0
39.199575	0
39.210408333	0
39.221243333	0
39.23208	0
39.242908333	0
39.253913333	0
39.264743333	0
39.275576667	0
39.286408333	0
39.297241667	0
39.308075	0
39.31891	0
39.329741667	0
39.340575	0
39.351408333	0
39.362241667	0
39.373076667	0
39.383908333	0
39.394741667	0
39.405576667	0
39.416408333	0
39.426266667	0
39.437075	0
39.447908333	0
39.458741667	0
39.469575	215.167526245117
39.480408333	0
39.491075	0
39.50191	0
39.512741667	0
39.523575	0
39.534408333	0
39.545243333	234.803359985352
39.55641	0
39.567248333	0
39.57808	0
39.588075	0
39.597945	0
39.60775	0
39.618575	0
39.629408333	0
39.640241667	0
39.651075	0
39.660775	0
39.671576667	0
39.682408333	0
39.693243333	0
39.704078333	0
39.71491	0
39.725741667	0
39.736576667	0
39.747408333	0
39.758241667	0
39.768096667	0
39.77891	0
39.79009	0
39.800908333	0
39.811741667	0
39.822908333	0
39.833741667	0
39.844576667	0
39.85541	0
39.866243333	0
39.877076667	0
39.887908333	0
39.898741667	0
39.909575	0
39.92041	0
39.931243333	0
39.942243333	0
39.953075	0
39.963908333	0
39.974741667	0
39.985575	0
39.996408333	0
