## Supplementary material for "Rhizobial enzyme reveals pH-driven catalytic switching and ʟ-amino acid incorporation by ʟ,ᴅ-transpeptidases": File S3. Julia Notebook: 2026-01-21 Ldt8 Optimum Temperture (12h @ 22-52C, pH 4-8).csv

pH	Temperature	Tri	Tetra	TriTri	TriTetra	TriTriTri	TriTriTetra	TriTriTriTetra	Biotin
4	22	5.1693	73.8775	0.6673	12.0087	0	0.6885	0	67.3712
4	28	0	94.2305	0	0.5323	0	0	0	67.6266
4	34	0	96.5528	0	0.2269	0	0	0	66.3528
4	40	0	96.8272	0	0.2232	0	0	0	73.2657
4	46	0	93.4422	0	0.1296	0	0	0	67.0201
4	52	0	94.67	0	0.1201	0	0	0	69.1741
5	22	4.1067	63.0871	0.8827	21.5862	0	2.0714	0	70.2187
5	28	5.0526	66.087	2.108	36.9207	0.4392	5.6631	0.5844	73.2147
5	34	3.3955	58.7968	1.3949	34.7085	0.3513	6.1652	0.7308	65.6011
5	40	0	93.4262	0	4.2293	0	0	0	69.7465
5	46	0	95.5899	0	0.8014	0	0	0	70.1835
5	52	0	99.0858	0	0.8863	0	0	0	72.9632
6	22	0	70.5197	0.1571	20.5376	0	1.1101	0	72.5852
6	28	0	63.1671	0.2558	31.1102	0	2.7431	0	74.4297
6	34	0	60.0391	0.2338	34.8047	0	3.7546	0.2578	66.783
6	40	0	68.7698	0	27.968	0	2.054	0	68.5409
6	46	0	93.3475	0	1.6889	0	0	0	66.1582
6	52	0	94.1926	0	1.3969	0	0	0	68.6953
7	22	0	80.2015	0	7.9054	0	0	0	68.0075
7	28	0	77.9851	0	14.9524	0	0.5482	0	71.4109
7	34	0	77.3121	0	15.0723	0	0.5822	0	71.8365
7	40	0	90.0925	0	0.3239	0	0	0	69.4052
7	46	0	90.5361	0	0	0	0	0	71.0251
7	52	0	91.9849	0	0	0	0	0	68.0052
8	22	0	92.9308	0	1.6914	0	0	0	64.2897
8	28	0	95.204	0	2.4238	0	0	0	68.1611
8	34	0	97.1965	0	0.3326	0	0	0	69.1379
8	40	0	116.8016	0	0	0	0	0	79.7129
8	46	0	99.0098	0	0	0	0	0	69.318
8	52	0	100.7209	0	0	0	0	0	66.616
