## Supplementary material for "Rhizobial enzyme reveals pH-driven catalytic switching and ʟ-amino acid incorporation by ʟ,ᴅ-transpeptidases": File S3. Julia Notebook: D- vs L-Ala gm-AEJA Donor Assays.csv

Enzyme	Substrate	Replicate	Tri	Tetra	TriTri	TriTetra	TriTriTri	TriTriTetra	TriTriTriTetra	Biotin
Rj8	D-Ala	1	0	77.7872	0.7644	66.5687	0.238	13.0347	1.4091	135.1185
Rj8	D-Ala	2	0	74.8023	0.795	62.5801	0.2187	11.7856	1.2238	127.6766
Rj8	D-Ala	3	0	66.396	0.7946	55.0794	0	10.2253	1.0606	128.623
Rj8	L-Ala	1	0	128.8428	0	16.8064	0	0.465	0	127.7832
Rj8	L-Ala	2	0	117.7957	0	15.2911	0	0.4516	0	131.7871
Rj8	L-Ala	3	0	111.8639	0	13.4519	0	0.391	0	134.6979
Cd3	D-Ala	1	2.6682	100.423	0.4907	44.1972	0	3.167	0.9579	0
Cd3	D-Ala	2	2.7435	99.0187	0.4987	41.427	0	2.9578	0.9539	0
Cd3	L-Ala	1	0	146.9681	0	1.7083	0	0	0	0
Cd3	L-Ala	2	0	136.6112	0	1.7182	0	0	0	0
